# High-throughput functional analysis of IncRNA core promoters elucidatesrules governing tissue-specificity

**DOI:** 10.1101/482232

**Authors:** Kaia Mattioli, Pieter-Jan Volders, Chiara Gerhardinger, James C. Lee, Philipp G. Maass, Marta Melé, John L. Rinn

**Affiliations:** Department of Stem Cell and Regenerative Biology, Harvard University, Cambridge, MA, 02138, USA; Department of Biological and Biomedical Sciences, Harvard Medical School, Boston, MA, 02115, USA; Department of Biomolecular Medicine, Ghent University, 9000 Ghent, Belgium; VIB-UGent Center for Medical Biotechnology, VIB, 9000 Ghent, Belgium; Broad Institute of MIT and Harvard, Cambridge, MA, 02142, USA; Department of Medicine, University of Cambridge School of Clinical Medicine, Addenbrooke’s Hospital, Cambridge CB2 0QQ, UK; Genetics and Genome Biology Program, Sickkids Research Institute, Toronto ON, M5G 0A4, Canada; Life Sciences Department, Barcelona Supercomputing Center, Barcelona, Catalonia, 08034, Spain; Department of Pathology, Beth Israel Deaconess Medical Center, Boston, MA, 02115, USA; Department of Biochemistry, University of Colorado, BioFrontiers Institute, Boulder, CO, 80301, USA

## Abstract

Transcription initiates at both coding and non-coding genomic elements, including mRNA and long non-coding RNA (lncRNA) core promoters and enhancer RNAs (eRNAs). However, each class has different expression profiles with lncRNAs and eRNAs being the most tissue-specific. How these complex differences in expression profiles and tissue-specificities are encoded in a single DNA sequence, however, remains unresolved. Here, we address this question using computational approaches and massively parallel reporter assays (MPRA) surveying hundreds of promoters and enhancers. We find that both divergent lncRNA and mRNA core promoters have higher capacities to drive transcription than non-divergent lncRNA and mRNA core promoters, respectively. Conversely, lincRNAs and eRNAs have lower capacities to drive transcription and are more tissue-specific than divergent genes. This higher tissue-specificity is strongly associated with having less complex TF motif profiles at the core promoter. We experimentally validated these findings by testing both engineered single-nucleotide deletions and human single-nucleotide polymorphisms (SNPs) in MPRA. In both cases, we observe that single nucleotides associated with many motifs are important drivers of promoter activity. Thus, we suggest that high TF motif density serves as a robust mechanism to increase promoter activity at the expense of tissue-specificity. Moreover, we find that 22% of common SNPs in core promoter regions have significant regulatory effects. Collectively, our findings show that high TF motif density provides redundancy and increases promoter activity at the expense of tissue specificity, suggesting that specificity of expression may be regulated by simplicity of motif usage.
