## Supplementary material for "High-throughput functional analysis of IncRNA core promoters elucidatesrules governing tissue-specificity": TF_tissue_specificities.from_CAGE.txt

tf	tissue_sp_all	tissue_sp_3	K562_exp	HeLa_exp	HepG2_exp
PAX7	0.9900322287876934		0.0	0.0	0.0
HNF1B	0.9795892306106269	0.6666666666666666	0.0	0.0	5.8897020446550625
LIN54	0.7942303720305828	0.4123025177942492	17.857031566982524	18.290624794038067	47.3699569708247
IRF3	0.7193613675540992	0.08947487406847417	23.938784486761783	29.12821032770326	26.498907315910905
MEF2C	0.9783777502524771	0.6652776210808776	112.08965168882274	0.33594814057130623	0.13114476710163628
GRHL1	0.9676813513998189	0.4021427750695685	2.8732067424498178	2.7736220828263654	7.115713683658471
ETV2	0.9280086577956941	0.3479258326505259	1.6135874820853466	0.8994942808756957	0.6434543785179683
GATA2	0.9824798554660278	0.4447401754905682	202.07188289871158	108.62812352432363	25.907188286851934
TBL1XR1	0.8507808429892418	0.10383258552485948	38.276132316271365	40.36170355257184	29.874694680717994
POU6F1	0.8981865615210329	0.4702486924395444	1.07091570094175	2.0739896416545855	0.15119083100373612
NKX2-8	0.9894239730565361		0.0	0.0	0.0
BDP1	0.8242836507119755	0.13979728930163315	19.170132048066865	23.797704795091384	18.444713676253144
NKX3-1	0.9811943602219831	0.5754326443369254	0.0	1.2050235377425291	4.402683366618394
POU4F1	0.9934490388307795	0.46949737578822487	4.962577723231326	0.0	2.935403791856017
MAFK	0.851384131557846	0.46691712521622647	3.1911485918774374	15.247069808838921	5.945637016457837
PKNOX1	0.8520136650476255	0.2479874146062916	6.400727279006025	8.72793048575229	4.561882944423121
HOXD8	0.9207647854065412	0.6666666666666666	0.0	1.0700360207434605	0.0
CEBPD	0.9216941592447624	0.41381312890592686	8.868379823140334	55.587324887264884	33.29797543406129
FOXQ1	0.979535258676996	0.6301511618568015	0.0	41.96356315485366	383.06616484656155
SOX8	0.9689715894960992	0.6666666666666666	0.0	0.0	0.10867691915024126
MYF6	0.9957563672489778		0.0	0.0	0.0
MEF2B	0.9498602347756425	0.11912203046074976	15.788096570634272	19.45624543973443	16.171391923062984
OLIG2	0.978270824884087	0.6666666666666666	0.0	0.03225211042969493	0.0
EGR4	0.9844649432026849	0.6666666666666666	0.0	0.0	0.067403543854185
NR3C2	0.9191803614720748	0.4304663380570433	0.47943897774501454	0.0	0.339730932274903
FOXC2	0.9509435382844985	0.6666666666666666	0.0	8.490865302311956	0.0
TCF21	0.9758039078628493		0.0	0.0	0.0
LHX3	0.9933525294467243		0.0	0.0	0.0
NR2F2	0.8888881790218017	0.15981139301012245	89.47487109037357	74.05608522710051	61.99634558858543
MAFB	0.9624604222112074	0.6477262656562287	0.08939382992500698	9.486116882772636	0.4496187434497913
JUND	0.9508161377527691	0.11495935844094192	103.16675606273496	77.52930139973427	93.22425845752016
ESRRA	0.8530619198481157	0.31198571972191247	24.591908395633737	34.965529743728816	12.612913204158376
TBR1	0.9791072573553962		0.0	0.0	0.0
CDX1	0.9918263248222312		0.0	0.0	0.0
BACH1	0.936688443141121	0.3973030139213249	32.098494850568486	12.391687068875811	13.546816392854202
NFIA	0.8984899647552739	0.2440646884914729	35.39368395281275	46.174684802467894	64.33821339210239
ZNF740	0.6724380177142695	0.3967815591953494	9.290699466337731	23.371489494015826	9.63215139523394
MAFG	0.7006079709137789	0.31806676223763347	22.471232875531964	12.613779627599222	10.88662927083975
GATA1	0.9905898271816055	0.6665986658722168	238.86440893673557	0.0	0.048728908720469616
TFAP2B	0.992423534514177	0.6666666666666666	1.5269903437667312	0.0	0.0
INSM1	0.985935196085528		0.0	0.0	0.0
POU2F1	0.8183898649572997	0.1899971439097342	11.72772151591277	12.938063016726598	17.248697021770898
NFYB	0.8826432853243236	0.15140843221974812	23.043891002202216	27.42144296810859	19.34348186700129
BATF	0.9698834510493134	0.4017387326546684	0.2223202569923635	0.059623929447431376	0.3547432468018843
ALX4	0.9880102970679913	0.6247774073254582	0.17878765985001424	0.0	0.02246784795139503
MECOM	0.9632786468046098	0.45895187409690275	9.26298330736538	14.90899315229523	0.027471952793722203
MEOX2	0.9926647281571381		0.0	0.0	0.0
HOXA9	0.9490500898526423		0.0	0.0	0.0
TEF	0.8785970638014237	0.4558248136087714	1.6805327292262278	1.4809450564905726	4.9981818756017855
MEOX1	0.9847067707439588	0.6666666666666666	0.0	1.0475444931376852	0.0
TBX21	0.9906228452219201	0.4400423294855568	0.04743843318104625	0.03225211042969493	0.0
SRF	0.7200847587916475	0.3426743684674871	20.748976388920365	21.460014483966052	43.42592000642533
BCL6	0.9640394978677606	0.5410886684603927	2.744996259512737	10.417755870949332	34.93911438435517
SIRT6	0.7171049188374427	0.21112034317229322	9.612553860972806	11.508567136796982	6.115502482595293
TBX2	0.939967021227036	0.5631585910699698	0.0	4.524325476927196	14.569959721646988
FOXP1	0.8995021297994952	0.4927808854423224	20.684627797911915	14.41108836808297	67.27733557603739
MITF	0.9489246660241253	0.3663222093568983	13.592204135414137	15.366463422226865	0.2534922165432656
FOXB1	0.9709683138771393		0.0	0.0	0.0
CENPB	0.7718361993760918	0.1705413540725139	18.558955416895074	32.52589599898734	34.322545883128214
SP4	0.8534584767064497	0.23738410515748143	7.443493960031512	3.476710041894743	6.109376419326686
KDM5A	0.8512691234390224	0.20158923939991158	10.113382300304346	16.345288794185777	12.692092280691782
ETV4	0.9409662532380781	0.5956219575307872	58.41416712969094	7.84677423296282	310.8884633755704
STAT2	0.7151152014265478	0.09060307560605085	16.785957138195357	13.58941794121231	15.419918304042875
CBX3	0.665025751558345	0.08769204398072217	367.7675381481677	322.9689011517601	315.8153137546622
RARA	0.9261863542173818	0.19134682574983133	23.346851716061426	23.847884590266997	33.09682747185937
HSF2	0.8807611469474674	0.22119446403315715	16.93736092998974	8.862661064868629	19.30537367040765
TGIF2	0.8303626923620337	0.5065546482402731	13.462710123134437	5.039036112581628	38.518337385609115
TAF1	0.8022873937648259	0.24589568754968058	25.8126693970764	33.067136698116556	15.928405058108774
RFX2	0.9180063255615147	0.4989516666778679	11.735327787231306	3.95461426535456	1.9499572337575857
BARHL2	0.9964563294536181		0.0	0.0	0.0
E2F7	0.9490117551715188	0.28258333826138116	22.46623966321928	34.8919631086531	17.73802431287847
MSC	0.9590375043166942	0.6666666666666666	0.0	0.06450422085938987	0.0
ZNF423	0.956245130376308		0.0	0.0	0.0
HMBOX1	0.8235675222543586	0.26412893152469247	30.301101742113293	21.734720274622198	14.857290328108245
POU5F1	0.9890449677962792		0.0	0.0	0.0
NFKB2	0.9696019294189666	0.47748280588299635	7.1499529022066985	33.92307845813005	12.103143954922501
NANOG	0.9915757884847112		0.0	0.0	0.0
SUZ12	0.897554287803767	0.19213406227257965	2.927712121635098	5.662091128240263	5.132828426566421
RXRB	0.6767682135663959	0.20280983612004347	20.66774188077319	30.22753385775252	21.396002270720288
FOXA1	0.9845522741698038	0.6486561322987354	0.4755331417063175	3.0683686757297473	65.58942570384754
KLF4	0.9642123920275536	0.6580511998259092	0.375601629409673	24.77492336479252	0.2647409627853587
ESRRB	0.9906715105684089	0.6666666666666666	0.14546970033991574	0.0	0.0
PKNOX2	0.9098891827429473	0.6666666666666666	0.049015633579434746	0.0	0.0
POLR2A	0.7682508843781249	0.05607114130854973	95.62151932398785	111.52136554846354	108.66182103316824
BCL3	0.9704772116495263	0.4103554610290765	1.6515403466424123	25.775214312514102	18.167888421380866
KLF13	0.8359238323790272	0.4089415791886082	7.045149778500735	42.867440766008	26.098894985638967
RFX1	0.720899694064083	0.06039661612431457	11.46909485767256	12.577124730731711	11.406307280861983
ZNF410	0.7237303830550095	0.2518469205491925	18.321392123461944	28.0516525456446	16.587746038017727
VENTX	0.9947401803944174		0.0	0.0	0.0
CLOCK	0.7418888410076201	0.14884474513635085	4.997354119039149	4.396824272286598	6.047238764736721
CREB3L2	0.8093126015510552	0.4975499992878732	39.81597368525756	35.061350334244125	147.58514576565227
MBD4	0.839168874622125	0.2491125713666518	29.313640182067182	39.732571696141136	20.457853903508386
HLF	0.9418097087823989	0.6650255829154798	0.249307048675257	0.8259255686848862	218.39889170442936
FOXD3	0.9746705505446607	0.6666666666666666	0.11279783030859025	0.0	0.0
REL	0.9642941083362013	0.06811387389946355	11.594586039484158	10.514588904967198	10.305326659771405
ELF4	0.9216692273236576	0.31970248798577544	13.353334714114759	15.466550676224404	2.745682443092993
PML	0.7983309835822884	0.3170352895324096	56.323204120298534	33.16590838141526	25.911169882166252
LEF1	0.9816096283620946	0.657013092008927	13.367040513901868	0.027371819017736432	0.3597473516442119
RAX	0.9877236839341287		0.0	0.0	0.0
FOXF2	0.9587512105792277	0.6655800007511327	0.04195539674396075	29.35229338931308	0.053733013562796805
STAT5A	0.9145102487581817	0.643845915184866	151.5918585426335	9.085488066448915	1.2928323249482276
ESX1	0.9945349858726381		0.0	0.0	0.0
YY1	0.6594419874587514	0.14484033332321608	55.04712755857443	73.83298589526585	60.53686137000142
CREB3	0.8556881033514981	0.2668781201278095	4.659281732406574	14.09799798625933	12.249372639696485
TCF12	0.8625352532158873	0.11631582480038209	31.343239326082386	24.73464216552683	27.01469228425081
BRF2	0.8704120817169336	0.27587342643632023	21.305048522622773	15.458625210256164	9.51898162600536
TCF7	0.982378548012006	0.5336032153844947	13.203894683547913	0.12412815030682108	33.38763751535742
GCM2	0.9967439084115308		0.0	0.0	0.0
GATA3	0.9772719766859465	0.6666666666666666	0.0	0.07609803040852677	0.0
HOXA2	0.9637385949017682		0.0	0.0	0.0
RXRA	0.853751739789546	0.3871090040648592	19.472714626948264	27.150290466940245	55.59139947488728
BARHL1	0.9944323776783747		0.0	0.0	0.0
LHX6	0.9488412430181291	0.557967966839701	14.669969083383862	1.1626081521130849	3.6212115454837424
CDX2	0.9968067221653444	0.6666666666666666	0.0	0.0	0.07878318230722393
POU3F1	0.9844551176908193	0.4189591160246782	0.09835431189825576	0.07308931708618534	0.0
EMX2	0.9749013909737019	0.6666666666666666	0.0	0.0	0.02246784795139503
GFI1B	0.9910510164671896	0.6659070667453668	57.54993009004846	0.0	0.13114476710163628
HES7	0.9584917867571932	0.6635218063244447	0.19638557905712525	23.1969418027101	0.02246784795139503
RREB1	0.7558387893544875	0.2382887249909742	30.345119984206498	21.959572259749635	40.699802017003236
PAX1	0.9910691958452537		0.0	0.0	0.0
KLF1	0.9946675080584663	0.6666666666666666	54.66776391975435	0.0	0.0
BCL11A	0.9621298299110247	0.6666666666666666	1.5180298617934824	0.0	0.0
HOXB13	0.9856365151550598	0.6666666666666666	0.0	1.6917755561458954	0.0
NEUROG2	0.992963159905177		0.0	0.0	0.0
PBX1	0.9044992854519583	0.6664531104865836	0.0	40.99008944447759	0.0262610607690746
HOXC12	0.9925369681628017		0.0	0.0	0.0
SP1	0.7891652037171019	0.3817287181867685	12.837573156012136	33.81585015059563	16.068683748030985
CUX2	0.9823604817624189		0.0	0.0	0.0
XBP1	0.9311171717033137	0.5504765267795673	62.48467795721052	63.465407929361724	361.33325945717513
ONECUT1	0.9881149316374839	0.6666666666666666	0.0	0.0	24.094868133158002
TP73	0.9920160761116354	0.4852353762769865	2.2811062960079593	0.0	4.190946135602395
FOS	0.9515660458681767	0.4776473489818997	14.337280732321613	42.066507323319854	9.516866802583904
ZIC1	0.9858233588131411	0.6666666666666666	0.33206903226732376	0.0	0.0
ATF2	0.6894251914138729	0.3457693312428325	51.2492097733738	32.87240254661236	87.38164622950222
IRF8	0.9892835886330826	0.6666666666666666	0.0	0.03225211042969493	0.0
CREB1	0.805783380129569	0.3265176386206224	28.23401354282936	17.596353929513327	44.91204706714499
POU3F4	0.979655364878491		0.0	0.0	0.0
PAX3	0.9830500138233137	0.6666666666666666	0.23719216590523146	0.0	0.0
SETDB1	0.7357830409505322	0.19093129124630448	17.973960163519653	21.182992291219282	12.258536207049879
PAX5	0.9897663204453834		0.0	0.0	0.0
RFX5	0.8651357853890609	0.5227469903672372	4.664345027956077	24.479001098307386	5.904684714649255
CREB5	0.966492834386989	0.5111725888520583	0.5041938299357988	0.10534142751588027	1.306663391983354
HOXD9	0.9672912570272313	0.6666666666666666	0.0	2.7291184227194365	0.0
RUNX2	0.955705746226522	0.5326182173651719	1.1750604369515862	3.0461628962761487	0.04993980074511724
ATF7	0.7742688155869133	0.3191223209942219	7.8298333732779835	21.834997304868573	14.936056179962447
CEBPG	0.8136969526816547	0.1837970158645524	20.144182292694303	41.44362885909614	42.51513912673565
SP3	0.8953459094930437	0.23824478573033467	40.81530522113664	23.40432264184482	49.966034821118434
NFYA	0.8343405561560593	0.32029204071324113	21.29871034734564	18.722851760924307	38.51471702361492
TFAP2C	0.9652544620727682	0.6628987813341131	0.21082909746745976	18.6514077844449	0.0
CTCF	0.7986324791370336	0.13523265939743642	51.191173566570086	51.735381034403545	64.55900650760695
FEV	0.9937422294880583	0.6666666666666666	0.25246144947203397	0.0	0.0
GATA4	0.9653558026713025	0.6666666666666666	0.0	0.0	26.60752674477544
HOXB3	0.9687734589695827	0.6666666666666666	0.30022292739246675	0.0	0.0
GCM1	0.994678584003641	0.6666666666666666	0.0	0.0	0.07999407433187154
TFEB	0.8849474654691739	0.4296940933386684	1.1672730715540345	2.7830183246388494	5.556608430412762
FOXK1	0.7483672869178587	0.056892974845337396	30.672557461748088	27.619601943208778	31.865461009993382
RORA	0.9257548076944127	0.6666666666666666	0.0	0.0	13.03796660668831
RARG	0.8503018004429045	0.5573486294741173	2.6372843892684834	15.000136639445945	2.2820720958643395
SREBF2	0.683926757253789	0.09760246884026753	108.29769708753163	78.98853150310124	105.8964948555864
SOX21	0.9613361789252779		0.0	0.0	0.0
HNF1A	0.9733726484230184	0.6666666666666666	0.0	0.0	16.482440010519536
USF1	0.7308401143656728	0.21053490285062706	20.23229348812029	25.39515358600169	14.51831510456623
NRL	0.9958205962182753	0.495646516759295	0.5607137479181342	0.203930985530185	1.4903599251559307
ARID5A	0.9470828266937679	0.29116859951029833	3.3358822157591415	1.6876297075908315	4.4594210221398525
ELF1	0.8718513915899587	0.2660324226915282	39.20953417985126	17.27256334728907	29.853482900997108
DMRT3	0.9853758472094193		0.0	0.0	0.0
POU2F2	0.950665277429565	0.34908955597346075	0.05639891515429499	0.0	0.053733013562796805
SAP30	0.8274998828927216	0.22598599533693	38.91701109336795	27.718962405313885	23.7309613190027
AR	0.9643603549497969	0.6523145088979522	1.0436455299830187	0.0	0.04493569590279
ZNF143	0.8790561524889086	0.09482612934054398	13.018652846605255	11.465534252534294	10.868246064660722
SPDEF	0.991773606782242	0.6666666666666666	0.0	0.0	0.027471952793722203
STAT4	0.9802404146702907	0.48490133514957523	0.04743843318104625	0.08699574846516794	0.0
KLF5	0.9425570349698487	0.6587898370130856	1.6012792070189235	280.68508113118423	5.031446504096856
SMARCC2	0.6347859037922982	0.24370351192524922	18.810069066599972	25.494584990001623	13.539741221982855
CEBPE	0.9948867914476746	0.6666666666666666	0.0	0.027371819017736432	0.0
ARNTL	0.905792432294977	0.5432021197990015	0.3441839150373497	10.544559093966964	3.5614537163304973
GLI2	0.8917619302511746	0.6666666666666666	0.0	1.7509584418530997	0.0
SOX1	0.9946170112146925		0.0	0.0	0.0
MLX	0.61105556002176	0.0913179856276339	25.305070445081594	34.77682832079835	34.80897801392189
PPARGC1A	0.9708198992341094	0.6147134738779961	0.0	4.714534136935901	30.248600608071445
IRF4	0.9883182469081254	0.6666666666666666	0.0	0.19351266257816968	0.0
ATF4	0.7823325722257773	0.09484562912353312	246.21135676207243	312.7362710101152	325.82899839533866
GSX1	0.9854721780182176		0.0	0.0	0.0
HDAC8	0.7138546104300123	0.43126752724989137	9.119664507434262	26.470543532427737	9.573764994849066
KAP1	0.8128869961506735	0.16321194833952116	118.13015273913668	91.92100444159848	86.49854387807571
MAFF	0.9311488511275828	0.08227275540943901	5.439130320671695	4.236112167007061	5.518676302235969
UBTF	0.66527411513163	0.1887229202198456	35.2379758302056	40.306854401538146	52.68739315966712
ZKSCAN1	0.894074786238811	0.22422138121058366	30.4745496515441	17.57837259147407	36.20253458269165
ONECUT3	0.9895314513773242	0.6666666666666666	0.0	0.0	0.027471952793722203
PITX3	0.9807914863222541	0.2757772816197992	0.0909710303233955	0.0517349247131316	0.05494390558744441
HSF1	0.6626997661038431	0.0867885365344387	58.21833446209736	62.68099638965129	69.49697678957722
CCNT2	0.8026675367884917	0.34853444825392826	11.776325759938409	8.55188141474438	21.299537318274567
ETV1	0.9561689834988837	0.663507181511496	10.409787736472552	0.0	0.09866870946558687
PHF8	0.7670536214179547	0.29998902160711055	13.88715918833718	20.828516255870213	9.024894684024337
EP300	0.9201136909599213	0.1955338821441648	7.761119473888502	7.7246096654033884	10.956379778004512
PAX9	0.978745820714721	0.4530724101264781	3.0149950148960354	1.93195685603728	0.0
SMARCA4	0.8956649807223312	0.21209473404742674	70.15938668464022	42.10647189314814	53.57099209670429
TCF4	0.9066741813668141	0.6642442305468469	15.320001436468884	0.08886732655478503	0.02246784795139503
MTF1	0.9120300756805458	0.1995201701628857	3.419153927218234	5.832895566824783	4.755296258325665
POU2F3	0.9693136528413842	0.6498071575952502	10.47366738519768	0.27746134635659897	0.2522813245186182
FOXA2	0.9795307660111364	0.6646334005953819	0.3440785692742025	0.0	56.40818879757322
BRF1	0.8220018437940052	0.12646327136435018	5.831708086489549	6.689163316485353	5.0088181194017265
RXRG	0.9878027327293005	0.6666666666666666	0.0	0.0	0.02246784795139503
ZEB1	0.8565021375059307	0.3174370885786052	4.4687852140554165	8.43278120047308	12.314312440888811
TP63	0.9634918966559733		0.0	0.0	0.0
TFAP2A	0.9172748386257813	0.666586606862971	0.04743843318104625	197.51248854471535	0.0
FOSL1	0.9140548429969814	0.2106780164055544	26.702688667226866	11.64777144424589	24.88059744688854
SMAD3	0.8583407997770268	0.32455450260789015	8.965049648430861	17.092278313198793	25.38867921024178
KLF16	0.8180364596824055	0.11485141581406381	44.9438777382118	35.179944233271776	39.222207271928404
PAX6	0.9824365199160183	0.5600958347147255	4.382548845493545	14.582796053452917	0.2797532773123404
EVX1	0.9922454304700018		0.0	0.0	0.0
LBX2	0.9152412698244509	0.6058002293283301	0.595391208850382	0.2549698187508211	4.656978266880348
NFE2	0.9815484314178051	0.6449303106250707	213.89392037188307	2.269042131841307	11.678781093166787
JUN	0.9452752108662017	0.4426504264089017	6.5650284046609455	6.670227058940386	19.69389280046861
RCOR1	0.9693488440540957	0.1649080812985634	40.134825921536134	33.198568945054824	27.215411490100333
POLR3G	0.9645348241337223	0.5513879341530743	45.393820203080914	7.536009884767549	8.16281628611566
IRF9	0.9049059463284043	0.18231776300971456	5.432078733451172	4.3800567722088415	6.752801153311867
NEUROD2	0.9771866065374969		0.0	0.0	0.0
OLIG1	0.9817578433940392		0.0	0.0	0.0
SPZ1	0.997305671828944		0.0	0.0	0.0
STAT3	0.8796816773096701	0.15829890326053994	58.68585590326575	42.66439564821925	46.837596279133095
REST	0.8165070792929718	0.07661072729377272	20.983109133494494	23.159590910892064	20.013253377760567
HIC1	0.9051717338260381	0.250380891029195	0.0909710303233955	0.03225211042969493	0.0986687094655868
ETV6	0.9003236824310954	0.3297691536741708	5.548233006467884	11.933482356087303	6.512848574849042
ONECUT2	0.98178762122576	0.5412378200229169	4.232764224279694	45.31192608843401	12.817503661157652
ZBTB7C	0.9661900523856565	0.6666666666666666	0.0	6.675736280210989	0.0
TFAP4	0.852464888819035	0.2299418674216043	14.776069088778737	30.078465344611914	24.631966128896874
RFX4	0.9668169274236995		0.0	0.0	0.0
FOXJ3	0.6952170986374551	0.12778575451577537	44.95651800591379	38.816697209092574	33.86193108137181
JDP2	0.9007167488450532	0.4185229874236231	1.4375501392094188	21.133944057426934	14.295213766770312
SOX6	0.9583076732817575	0.5212388886266422	7.7458258836418565	1.6129238601672935	1.7664508818615383
NFAT5	0.8789351684072886	0.407893394121195	21.982055143896766	22.89219308757102	57.80381643237194
FOXC1	0.9458058704787943	0.6544451489861576	0.04743843318104625	7.4627729230577975	0.22618080049328057
MLXIPL	0.9747650009079826	0.5981659550037156	3.8087639753669484	12.835063021310035	80.99101742947717
GTF2F1	0.6511802629492831	0.09738343811504165	81.84584279690283	59.16180002023236	80.61859687261645
SMC3	0.7646084118900167	0.23583316277752597	27.59408569735115	52.939547424231485	40.830306435909804
FOSL2	0.9223377157616947	0.589777215836371	0.0909710303233955	50.56632206287	11.573079171442423
HES5	0.9801715761538218	0.6666666666666666	0.0	0.0	0.02246784795139503
HINFP	0.7235120590669538	0.11079829529329126	7.7697549706761775	6.761006205079648	6.1958769194802175
SOX4	0.9252757927270713	0.39290794870549933	0.9962070968019738	21.086715355034812	26.888546985584643
SMARCB1	0.7173687195032975	0.3130739262647938	33.88056842694556	37.49869441614854	67.28952519591569
ZNF263	0.7917174853283659	0.19654134851571511	9.773097512136934	15.52225499459958	12.119117691132038
SREBP1	0.8281214310419461	0.15467477280912464	46.705260719474694	73.53269361985795	66.23916848115772
USF2	0.7806387888822922	0.18740575588536168	30.64898772606916	36.977926112354616	47.03555851458616
ALX1	0.9795097955801585	0.6637717556348782	0.47438433181046247	54.62278766674039	0.0
TEAD4	0.904709766660386	0.3484104215260974	22.485813575880073	35.07613885310355	60.288895408330816
HOXC11	0.9894916623055052	0.6666666666666666	0.0	25.05551801965962	0.0
ESR1	0.9878525065794657		0.0	0.0	0.0
TAF7	0.784325270530105	0.23970484370405457	66.25075023561166	38.44840485689184	46.41121842282053
HIC2	0.9724686902601599	0.6666666666666666	0.0	0.0	0.02246784795139503
NFE2L2	0.7279025174687602	0.4654421532607989	50.37545680328596	62.41706966968238	186.8435817682362
RAD21	0.9729015911810587	0.5495967222422116	4.9901622893144975	54.82543774311786	14.26507055958519
NFATC1	0.9487789885267791	0.6580456584762278	13.320648307138708	0.2733154978015336	0.07119675667186459
ELF3	0.9366288343597989	0.544052473719715	0.0	30.337021133823463	11.159248088215143
IRF7	0.977265774598573	0.3681191564877964	1.517983487161179	1.359570571753827	0.0
ZFX	0.8170889416438972	0.32428393150926466	10.166213782943048	17.248401636052584	7.550451004792225
E2F2	0.9648017949264146	0.45417919705410686	6.62893689498554	26.441457508023504	10.226498301258266
EGR1	0.9037843733534562	0.564277026129469	192.31950964948774	2.337582907996599	56.73699347590691
HOXD11	0.9472152872180023	0.6666666666666666	0.0	0.8765233581652934	0.0
HOXD13	0.9857375182205673		0.0	0.0	0.0
GBX2	0.9776291321490366	0.606898835816597	0.14231529954313876	0.7937118096195882	0.0
TP53	0.8400867944090052	0.39809934151947024	6.7630121319487575	37.876465473724636	55.404453465820765
SOX3	0.9922792167588776		0.0	0.0	0.0
SNAI2	0.9087003172409884	0.6632532625778729	0.0	17.935847799050507	0.18366688863978553
HESX1	0.9898318797543787		0.0	0.0	0.0
TCF7L2	0.9608962878541225	0.44283247153966304	5.0046608319720844	32.54170479929849	55.91395543170806
HOXB2	0.9624012140442605	0.666486144581611	59.55339743197473	0.03225211042969493	0.0
CREB3L1	0.8954752870514593	0.6530544509015769	15.333746145871782	0.6261787830741631	0.0
HOXC9	0.9499523144607974	0.47149099043456605	4.79027689848756	9.429146866731053	0.7307434495305168
MYOD1	0.9885210631960877		0.0	0.0	0.0
ZBTB33	0.8228558201668915	0.07953043710356485	17.007553915228065	19.888924972028914	18.024971339193364
TWIST2	0.9510446274813177	0.6666666666666666	0.0	4.113052100168657	0.0
CTBP2	0.7891349649593653	0.4794335502768024	11.263261435008804	20.14102607111647	0.04993980074511724
HES1	0.9217668783590747	0.4396641041294953	21.987400923878536	26.3364593526567	70.95934620946886
SOX17	0.9678942504839417	0.6666666666666666	0.0	5.63967630336328	0.0
HOXA11	0.9705051437835486	0.6656547202738033	0.0	7.400868962310891	0.02246784795139503
FOXO1	0.9327343650741374	0.5632209923845601	2.2815346865104935	5.5427723274506295	25.212289987829635
NFIC	0.8334428530992232	0.400621708330178	32.03934762487748	58.26202584858047	14.461607093577559
TCF3	0.8316370339856609	0.0668987895960456	81.37989468074088	75.73275960219509	70.69438040450096
BHLHE41	0.9443691291105101	0.4376847804247845	0.0	0.0566152161250901	0.0824158583811666
MAX	0.823576355364296	0.149468826267282	40.08480314047928	57.10393922071729	48.51729898927882
TAL1	0.9559575222777812	0.4876291121970769	60.060834090776645	17.919532773938403	14.339901791110853
ZIC4	0.9945884917167673		0.0	0.0	0.0
ASCL2	0.989785092111986		0.0	0.0	0.0
MYC	0.9259812705165221	0.28616424923601136	431.7080600106082	650.4106029001392	310.7403601674907
SMARCC1	0.7472814023411942	0.22586836772821572	76.42760980746169	49.29780854745857	51.76967263772377
VDR	0.9570695663173373	0.4963225097716935	2.262554899647582	4.882176456740488	0.23239579736025512
TFCP2	0.7851417237661503	0.17333879131699628	17.918578763653223	20.845768911886626	12.932817898340495
SCRT1	0.9785648597090978		0.0	0.0	0.0
POU3F3	0.966201996611907		0.0	0.0	0.0
POU6F2	0.965127178771705		0.0	0.0	0.0
ERG	0.946523171194799		0.0	0.0	0.0
HOXC13	0.9953105013874415	0.6658403727852699	0.04743843318104625	19.13703031858005	0.0
OLIG3	0.9943922455937617		0.0	0.0	0.0
HOXD3	0.9567146479253205		0.0	0.0	0.0
E2F1	0.8869086041276363	0.32568123054257564	8.734665355933865	48.37065112556353	40.74639735303574
HNF4G	0.992432974670573	0.6641035001744957	0.0	0.1248242417993171	16.233077611954556
HES2	0.9736521744569819	0.6568524753280851	0.0	1.6961764524532301	0.04993980074511723
PPARG	0.9590271281782716	0.564005824006197	0.0	40.10455156455528	12.351501174412498
LHX2	0.9685027621552035	0.6666666666666666	0.0	10.060932733109594	0.0
MTA3	0.9001031111237469	0.506137921646484	11.618763841343302	12.573793808023261	50.235151854630836
NR2C2	0.7686508801036174	0.25242365793114513	29.477501207038248	21.18283699563122	15.449709374394253
HMX1	0.9879933721149142	0.6666666666666666	0.0	0.03225211042969493	0.0
NRF1	0.7347057321916483	0.23071641489742303	16.97486109736445	11.907295564761618	10.293289342670295
PHOX2A	0.9964764271026233		0.0	0.0	0.0
EHF	0.9604942765784443	0.4134644193498119	0.0	0.1874568845690897	0.14239351334372924
TFE3	0.8037131937977121	0.3893518166567877	24.95541638838684	50.14811838114377	16.765037393046782
NR2F6	0.8392692145432734	0.21118942986991426	13.344188967415237	34.926890104809026	34.38102121711151
NR2E1	0.9677165290751915		0.0	0.0	0.0
E2F8	0.9372254643645738	0.2257776227232957	13.193318613605344	5.978957256773496	14.495163151027315
SPI1	0.9842325778940519	0.6666666666666666	13.404442044682174	0.0	0.0
DBP	0.8634371696589633	0.564281594840605	0.5825405479033279	10.066585818742832	2.5094637883822664
WRNIP1	0.7739882407627847	0.21109910787569988	31.211428528852473	35.58405161692751	48.8734538246818
NFIX	0.8329702920756477	0.44421128682552563	9.871042440918778	1.6152364819971428	17.211360065583275
POU3F2	0.9592661792820313	0.4758581965854725	0.2877849998830547	0.5027467242598376	0.0
ZBED1	0.9136499790979437	0.551037144786022	6.121956143178469	17.648192386651587	0.0
NFKB1	0.9696063449159632	0.32855245329672783	6.294293572819429	17.574188391554625	23.530985507806278
ELK3	0.861009521322525	0.25980908232201994	2.518794473161514	5.677504796697422	4.4110131869068585
TBX19	0.9223711496909778	0.13367570391903838	40.56059782579896	35.73988144412271	29.115414810253128
MNT	0.663823036224422	0.14824205206242905	10.877113771893733	9.675865229866602	13.215022604234923
PRDM1	0.9612470113370143	0.5987918372944994	1.191081155760309	5.84940036818579	0.0
RBBP5	0.7210059149360599	0.24049130741937072	35.64629600256009	27.4999264523722	18.074792561807293
EGR2	0.961256747762083	0.466932232558076	0.3226801597915417	0.059623929447431376	0.13372708789466828
BHLHE40	0.8863328692237523	0.472987038924559	152.03197764654013	43.53861233237331	44.797878174061665
MYOG	0.9894610735055225		0.0	0.0	0.0
CHD2	0.9524890634673803	0.22280380672160402	65.55566386356794	91.64825892393992	56.48211108132881
FOXH1	0.9931319758294093	0.6666666666666666	11.554386398696128	0.0	0.0
E2F4	0.8878847034265407	0.2899133343548422	12.026465581220071	16.926183471967235	25.615919462502408
NR3C1	0.9197754560259493	0.47016488704648784	10.507711651430887	33.543037097334114	9.266087799044602
PBX3	0.9354247231209336	0.5073701402301964	0.0	1.6440771867286634	0.7856873551179605
HMX2	0.9922640799050229	0.6666666666666666	0.049015633579434746	0.0	0.0
ARID3A	0.9398870446155463	0.4858826678706803	28.93176493755979	3.225445027958761	59.292139016144844
ZNF274	0.8900314581661445	0.24408483454185428	9.99434999831675	6.566139710880884	6.10415248867504
CREM	0.956908032826889	0.466491360158303	25.498033146796168	59.662276344730316	10.330710216083089
RUNX1	0.8894904172102293	0.41307385780576183	49.77283656173839	12.77841899491547	25.087681291082465
SOX11	0.9871964735706084		0.0	0.0	0.0
SCRT2	0.9879806044899392	0.6666666666666666	0.0839107934879215	0.0	0.0
MEF2D	0.8764879345391804	0.460262221665319	16.143639164477193	40.58978680478552	8.99009809001715
CTCFL	0.9936677222100897	0.6666666666666666	97.42768515687023	0.0	0.0
HOXA13	0.9810787557314969	0.6514066531198965	0.0	1.1472711863847134	0.0525221215381492
ETS1	0.9055057058692634	0.6287589156527277	0.0	4.886801700400181	0.5557429863397921
HSF4	0.9380154444682202	0.3443051967589348	1.5309394938713772	1.7651199209843498	0.17608046300442617
MYBL1	0.9531073316392997	0.41052224986492164	0.18036486024840248	4.721943746565576	6.37961541126537
MIX-A	0.9893327837332448	0.6666666666666666	0.0	0.0	27.149923491904662
TBX20	0.9900879200995384		0.0	0.0	0.0
SOX9	0.9471762588347685	0.6663879570796242	0.05639891515429499	0.1893284626587071	293.8870054913375
GMEB1	0.715071119951906	0.1861622558325088	7.394597388833931	7.045142718209023	3.614267266823328
HOXA10	0.9626124090343241	0.6666666666666666	0.0	2.058397628173946	0.0
ELK4	0.8636661543577308	0.3112082527477782	12.007606797185204	30.41028114496866	20.421164110668915
ATOH1	0.9966802421597062		0.0	0.0	0.0
ELK1	0.747016417903083	0.4041398703419128	44.590106101336126	74.65276358474198	14.204946480738549
TCFL5	0.8466272741240277	0.14158364189536157	9.538068246576666	13.856159914535763	14.851129603933627
FOXP2	0.9288008278914618	0.6613985590947403	0.0	3.083264597717889	0.048728908720469616
ZBTB7B	0.9265727238991444	0.26982065659181204	3.3682000252024764	6.312895715726572	4.147542405211726
GABPA	0.7506662663559529	0.13467807786726305	19.5600942163574	19.13637446858241	12.080866288247638
EN2	0.9856110192178643		0.0	0.0	0.0
ZNF217	0.896637558882104	0.48809377339236115	2.3739775714691307	3.0031300120134623	10.037185160801213
STAT6	0.847681784550051	0.4286803380506889	8.899261562519598	36.97446671765511	17.49899119748561
E2F3	0.940641197425154	0.2286109054369895	56.93925781293244	39.17198817028823	35.655721605002654
BHLHE23	0.9922069671902455		0.0	0.0	0.0
TBP	0.7898659496490993	0.21397187696728823	43.24957329660888	21.521903142784016	37.214666321504616
TFEC	0.9721612763806723	0.6666666666666666	0.0	0.027371819017736432	0.0
KDM5B	0.9001936975939396	0.4903446824161562	95.25071933465462	9.975484463217459	40.408903039906825
CUX1	0.8490022408397095	0.24891816342122405	45.77695183344832	23.5498185963232	33.81994073836207
HMX3	0.9816372959883453	0.6615322717555118	13.677876275419512	0.21068285503176087	0.0
SIX3	0.9740394591103934	0.6666666666666666	0.0	0.0	0.0262610607690746
FOXM1	0.8432697964071905	0.37911115564839015	24.66558523729578	96.71950473789865	58.77109459372741
IRF1	0.9706733813695436	0.42129029299061177	5.783856621589675	20.435908877418026	9.259611017755724
IRF2	0.8916112363046316	0.21184843228557057	14.829728343011297	21.649858802963333	26.735652757058748
MYCN	0.9945468389927925	0.6666666666666666	0.0	0.0	0.0525221215381492
NR2F1	0.9408753917139074	0.4680130423226947	2.4667985254144065	55.723344207383704	30.74213433667594
GLIS2	0.9289801562587584	0.5598856690857756	5.3485119325349375	19.14894057668127	0.7857169996507519
SP8	0.9763952355827334	0.6666666666666666	0.1473699454776905	0.0	0.0
POU5F1B	0.9968909138297768		0.0	0.0	0.0
SRY	0.9919041610676599	0.6666666666666666	0.0	0.0	0.5897213649551714
GTF2B	0.7888255952544352	0.10127379474042753	44.428957900611785	39.81021899871121	35.5492293136394
BRCA1	0.7913082105780314	0.17090553495980762	34.0874095221575	41.88003605865633	28.20007269493308
FLI1	0.9139559494113465		0.0	0.0	0.0
CEBPA	0.970009874781015	0.6520111903350996	0.4844936236795668	4.577088243613887	115.12378837734283
HOXC10	0.9763778844112506	0.6664248900350184	0.0	30.97604015493868	0.02246784795139503
SP2	0.7610007437958167	0.14540287232319346	12.54040599282206	16.985466109838665	18.880953318366235
SIN3AK20	0.7962180302204853	0.2227947333792317	28.042695787228006	45.73099258846626	32.85341648695963
EZH2	0.849769027925447	0.3055732273134333	44.55351148609862	28.155839645868376	20.108102447469044
HMGN3	0.8357743225778943	0.3068857276006572	39.77248367363635	145.9004641051314	117.704134284096
RDBP	0.7098528566271939	0.10497066791619691	52.1250652527614	55.42150814322099	41.265052853530015
RFX3	0.8695426115795899	0.1732224808829291	13.523403077321577	8.44801652390678	14.842218724515684
SPIC	0.995464494633723		0.0	0.0	0.0
POU4F3	0.9969509716441218		0.0	0.0	0.0
HEY1	0.941261344549694	0.24353630222806655	3.8718081551916987	4.480918710558132	1.8162301458629149
HOXB5	0.9758979944383142	0.6666666666666666	0.0	0.027371819017736432	0.0
NKX2-3	0.9882454601911147		0.0	0.0	0.0
POU1F1	0.9981517358117584		0.0	0.0	0.0
ALX3	0.984657600019006	0.6666666666666666	0.04743843318104625	0.0	0.0
ATF3	0.9227486761398246	0.39048717451613735	26.138919387396324	42.25045899784517	8.867211540058594
ESRRG	0.9805770264229224	0.6666666666666666	0.0	0.08398703514282654	0.0
THAP1	0.7421321046903385	0.19235338823945872	13.557616064898946	20.242396214839864	15.246095870750658
ELF5	0.989696856666036	0.6389105252063052	0.04743843318104625	0.0	0.5697049455858627
RELA	0.750318458911862	0.1978160442223411	73.11463556378513	101.30406786264564	69.3747902568457
NFIL3	0.9550890742220496	0.4396851992086373	11.92346823670475	18.066975215646682	44.04242600099338
CEBPB	0.9422235748558038	0.4138438230241109	40.04548823597852	177.115814045041	94.29128304682163
ZBTB7A	0.818332014987753	0.16495068213993846	13.820696235825915	17.61375035944975	12.690604072572116
KLF12	0.8517615983986374	0.6226554700893563	0.23095769422622575	11.864360542532706	1.3355364180782512
PHOX2B	0.9935280496608142		0.0	0.0	0.0
HNF4A	0.9777645877189628	0.6660724220358576	0.0	0.21970899499878488	123.2427318132435
GFI1	0.9704238834858386	0.6648097948350066	0.0	0.024363105695395168	4.373503379895689
EBF1	0.9423374799164964	0.5972034509023793	0.13134922666896773	0.027371819017736432	0.0
CRX	0.9930069386830827		0.0	0.0	0.0
EGR3	0.9768577905958302	0.33162070726590376	0.5410945807452079	0.0566152161250901	0.48725944267190513
NOTO	0.9829405205763821		0.0	0.0	0.0
MEF2A	0.8883054567427455	0.20488996578862542	9.14615893647124	17.684989257751276	15.353389047052712
NEUROG1	0.9952821645644322	0.6666666666666666	0.0	0.024363105695395168	0.0
HDAC2	0.7311070852757273	0.07948980550437135	117.7939261054786	105.65529149064493	101.84231189314993
PROX1	0.9769049177936259	0.6665140506474919	0.05639891515429499	0.0	123.18260223547028
HLTF	0.8118322199053701	0.2546794830014807	86.62285922106327	83.73352873248218	23.328994702053038
ETV5	0.858285482855155	0.5663725915213539	20.400912354399175	3.977654239829274	81.0236183241039
TGIF1	0.7648077972418073	0.36694031663620397	29.577219648572473	60.4275731914296	24.75798821302502
MYB	0.9749550397589287	0.6601648243992071	85.24542734789279	1.4966847145947741	0.16607225331977185
ARID3B	0.9132158841314434	0.22127141941650944	3.3042295031806797	1.904987729395373	3.89857268327958
EOMES	0.9902305412571559	0.503660931046069	0.0	0.4979047842122766	0.2434840068586113
NFATC3	0.9225200618816094	0.24898698139580258	53.12218146003473	15.796630924905052	50.767537174482065
ZIC3	0.9870421561489984		0.0	0.0	0.0
NPAS2	0.9211721508778483	0.6229277667813006	0.09835431189825576	6.525697545635733	50.48177461325242
T	0.9978278495332223		0.0	0.0	0.0
NHLH1	0.993915658610303	0.6201833169305547	0.23128073896561224	0.03225211042969493	0.0
RARB	0.9156700821952499	0.6666666666666666	0.09835431189825576	0.0	0.0
ETV3	0.9550475960408494	0.13526158594740414	6.614379082915933	8.01952884249621	6.170476032715525
BATF3	0.9915400641028923	0.42955800555822493	0.3790790749458367	0.21970899499878466	0.04993980074511724
GLIS3	0.9229169719910091	0.6238909480487341	0.049015633579434746	0.03225211042969493	0.6332856320895768
RUNX3	0.9707610914356941	0.5800156598239121	0.0	0.09675633128908494	0.372206989910952
DMBX1	0.998014188423301		0.0	0.0	0.0
MAZ	0.8001245028404785	0.14059798882373165	116.26983370316273	130.18391637673693	156.16069438591552
DLX1	0.9749250093948935	0.5977136731262812	5.3509028981536275	0.5983659203161983	0.5085163985986525
GBX1	0.9868626712912406		0.0	0.0	0.0
ID4	0.9348313528880628	0.6666666666666666	0.0	0.0	0.15240172302838376
HDAC1	0.8297375992975644	0.22390110720396608	70.44330193133695	44.55317197537022	49.0164319947148
GLIS1	0.945196620983281		0.0	0.0	0.0
NKX3-2	0.9835469840384398	0.6666666666666666	0.1473699454776905	0.0	0.0
STAT1	0.9249695381345001	0.2894847002075951	36.607655498684274	21.665306952081362	51.498540609654604
MNX1	0.9752362563609377	0.4955773778640777	0.6753961662996067	2.7223282018534616	6.619787815537506
ZZZ3	0.8769680785020124	0.1575037114978767	29.896747720812172	38.40037870423906	28.759403181140915
MYBL2	0.9189423820565638	0.053008035054081325	132.11131740136847	130.9992815516958	142.91908964742422
BHLHE22	0.9909628203626746		0.0	0.0	0.0
ERF	0.7229824974596621	0.4782271707427553	18.983475453164836	26.108506462564502	79.76385505003459
PLAG1	0.8713130243124954	0.34291233278292665	3.6320039743703183	2.8745242626705143	6.699038495216277
HEY2	0.9651190336035715	0.5273971897914039	0.10383734833534124	0.6579898497636296	0.17107635816209898
IKZF1	0.9822162428820613	0.6659508055725825	25.537436552370835	0.027371819017736432	0.027471952793722203
EMX1	0.9821798253662853	0.6472698982307107	0.049015633579434746	0.027371819017736432	1.312717852106591
ESR2	0.9848801780987364	0.4004588537667215	0.400905874931031	0.2714439197119165	0.048728908720469616
JUNB	0.9609803348809423	0.47220085776926474	85.03134278637239	189.8036337489024	25.699608719567127
POU4F2	0.9963330549819137	0.6666666666666666	0.0	0.0	0.0262610607690746
ATF1	0.7228309924758514	0.3046986894070484	46.20433118105773	66.44101847773386	25.94423201530501
GSX2	0.9965245258779675		0.0	0.0	0.0
ARX	0.9748431470225182		0.0	0.0	0.0
GSC	0.9677691883801588		0.0	0.0	0.0
E2F6	0.8536629796824088	0.35024384081425053	1.8992701949192803	1.7827695085425685	3.8788180483321613
HDAC6	0.7622622385300976	0.15592884239541974	16.550416800884285	11.48313783776364	13.875633765234152
SIX5	0.7650452824488815	0.23562831618630573	5.255746002836909	10.395519391095803	12.103536631555338
TEAD1	0.7244512380799626	0.5499086049558691	11.278057371842126	94.44188345764917	21.802496398654316
BCL6B	0.9691749513262063	0.6666666666666666	0.05639891515429499	0.0	0.0
MXI1	0.9497638769087484	0.285277178933656	36.97350919401765	28.64807594597642	13.655847247618034
NR5A2	0.9876151329611267	0.6666666666666666	0.0	0.0	0.4622092739274779
BCLAF1	0.8144019569238378	0.1922820777858788	114.96089104152135	100.0005679308517	151.0458419960691
FAM48A	0.648736576770482	0.24165634029259764	20.890604225364974	15.249668178820912	28.344622990310867
HOXD12	0.9964679864814422		0.0	0.0	0.0
GTF3C2	0.7884765114219121	0.20106775261827436	23.07163369956844	26.436203147520562	35.443837570136154
