## Supplementary material for "High-throughput functional analysis of IncRNA core promoters elucidatesrules governing tissue-specificity": ANRIL__p1__tile1.chr9:21994622-21994736.plus.av.log2FC.HepG2.txt

delpos	mean.log2FC	sd	se	seq	padj	sig	wt_activ	wt_l2fc	wt_class	tile_chr	tile_start	tile_end
11	-0.0014317669801725136	0.2612696020852813	0.09237275367620668	C	1.0	not sig	-0.9998603576009139	0.027699620877887614	not sig	chr9	21994622.0	21994736.0
12	0.28565783999496	0.35537058505684305	0.12564247526396224	A	1.0	not sig	-0.9998603576009139	0.027699620877887614	not sig	chr9	21994622.0	21994736.0
13	-0.3175748882810107	0.3077916003360334	0.10882076389493443	G	1.0	not sig	-0.9998603576009139	0.027699620877887614	not sig	chr9	21994622.0	21994736.0
14	-0.3175748882810107	0.3077916003360334	0.10882076389493443	G	1.0	not sig	-0.9998603576009139	0.027699620877887614	not sig	chr9	21994622.0	21994736.0
15	-0.3175748882810107	0.3077916003360334	0.10882076389493443	G	1.0	not sig	-0.9998603576009139	0.027699620877887614	not sig	chr9	21994622.0	21994736.0
16	-0.09497969193897388	0.5461220144050023	0.19308328987051723	C	1.0	not sig	-0.9998603576009139	0.027699620877887614	not sig	chr9	21994622.0	21994736.0
17	-0.09497969193897388	0.5461220144050023	0.19308328987051723	C	1.0	not sig	-0.9998603576009139	0.027699620877887614	not sig	chr9	21994622.0	21994736.0
18	-0.09497969193897388	0.5461220144050023	0.19308328987051723	C	1.0	not sig	-0.9998603576009139	0.027699620877887614	not sig	chr9	21994622.0	21994736.0
19	0.021020307311877456	0.2912323399984867	0.10296618125687806	G	1.0	not sig	-0.9998603576009139	0.027699620877887614	not sig	chr9	21994622.0	21994736.0
20	-0.20360617204027304	0.27132065788117704	0.09592633853188778	C	1.0	not sig	-0.9998603576009139	0.027699620877887614	not sig	chr9	21994622.0	21994736.0
21	-0.1086855274688248	0.40502241232129305	0.1431970471424601	G	1.0	not sig	-0.9998603576009139	0.027699620877887614	not sig	chr9	21994622.0	21994736.0
22	-0.12287301070068049	0.484035943141643	0.17113254886674095	T	1.0	not sig	-0.9998603576009139	0.027699620877887614	not sig	chr9	21994622.0	21994736.0
23	-0.12287301070068049	0.484035943141643	0.17113254886674095	T	1.0	not sig	-0.9998603576009139	0.027699620877887614	not sig	chr9	21994622.0	21994736.0
24	-0.015454239757641541	0.368048544445212	0.1301248107915239	C	1.0	not sig	-0.9998603576009139	0.027699620877887614	not sig	chr9	21994622.0	21994736.0
25	-0.015454239757641541	0.368048544445212	0.1301248107915239	C	1.0	not sig	-0.9998603576009139	0.027699620877887614	not sig	chr9	21994622.0	21994736.0
26	0.2135630999215223	0.3023330504497514	0.10689087507491689	T	1.0	not sig	-0.9998603576009139	0.027699620877887614	not sig	chr9	21994622.0	21994736.0
27	-0.09078258712155746	0.1953643217976311	0.06907171837250789	C	1.0	not sig	-0.9998603576009139	0.027699620877887614	not sig	chr9	21994622.0	21994736.0
28	0.38384516039030275	0.571550530017193	0.20207362778296128	T	1.0	not sig	-0.9998603576009139	0.027699620877887614	not sig	chr9	21994622.0	21994736.0
29	-0.08690424853348151	0.1562640295282348	0.05524767746747485	C	1.0	not sig	-0.9998603576009139	0.027699620877887614	not sig	chr9	21994622.0	21994736.0
30	-0.08690424853348151	0.1562640295282348	0.05524767746747485	C	1.0	not sig	-0.9998603576009139	0.027699620877887614	not sig	chr9	21994622.0	21994736.0
31	-0.08690424853348151	0.1562640295282348	0.05524767746747485	C	1.0	not sig	-0.9998603576009139	0.027699620877887614	not sig	chr9	21994622.0	21994736.0
32	0.4718749294591876	0.2772227905424671	0.09801305754601819	T	0.02070869570191183	sig	-0.9998603576009139	0.027699620877887614	not sig	chr9	21994622.0	21994736.0
33	0.11350099222704106	0.3397719606105407	0.12012752870238091	C	1.0	not sig	-0.9998603576009139	0.027699620877887614	not sig	chr9	21994622.0	21994736.0
34	0.11350099222704106	0.3397719606105407	0.12012752870238091	C	1.0	not sig	-0.9998603576009139	0.027699620877887614	not sig	chr9	21994622.0	21994736.0
35	0.11350099222704106	0.3397719606105407	0.12012752870238091	C	1.0	not sig	-0.9998603576009139	0.027699620877887614	not sig	chr9	21994622.0	21994736.0
36	0.05396335528398376	0.28034253650841695	0.09911605431006944	G	1.0	not sig	-0.9998603576009139	0.027699620877887614	not sig	chr9	21994622.0	21994736.0
37	0.2231581968272543	0.3099895655652207	0.10959786195411972	C	1.0	not sig	-0.9998603576009139	0.027699620877887614	not sig	chr9	21994622.0	21994736.0
38	0.2231581968272543	0.3099895655652207	0.10959786195411972	C	1.0	not sig	-0.9998603576009139	0.027699620877887614	not sig	chr9	21994622.0	21994736.0
39	0.2904361400999261	0.5244370946797563	0.18541651297691356	T	1.0	not sig	-0.9998603576009139	0.027699620877887614	not sig	chr9	21994622.0	21994736.0
40	0.49600386156421117	0.28847735927009815	0.10199214847933717	A	1.0	not sig	-0.9998603576009139	0.027699620877887614	not sig	chr9	21994622.0	21994736.0
41	0.03304710174235943	0.308430247024764	0.1090465595971263	C	1.0	not sig	-0.9998603576009139	0.027699620877887614	not sig	chr9	21994622.0	21994736.0
42	0.03304710174235943	0.308430247024764	0.1090465595971263	C	1.0	not sig	-0.9998603576009139	0.027699620877887614	not sig	chr9	21994622.0	21994736.0
43	-0.04293916551742481	0.19343041850900283	0.06838798030773388	G	1.0	not sig	-0.9998603576009139	0.027699620877887614	not sig	chr9	21994622.0	21994736.0
44	-0.09156884180347984	0.27831167115459754	0.09839803497838819	C	1.0	not sig	-0.9998603576009139	0.027699620877887614	not sig	chr9	21994622.0	21994736.0
45	-0.09156884180347984	0.27831167115459754	0.09839803497838819	C	1.0	not sig	-0.9998603576009139	0.027699620877887614	not sig	chr9	21994622.0	21994736.0
46	0.1740187211775511	0.2744822549835927	0.0970441319071367	A	1.0	not sig	-0.9998603576009139	0.027699620877887614	not sig	chr9	21994622.0	21994736.0
47	0.4008192037135065	0.27033693807101705	0.09557854105761195	C	1.0	not sig	-0.9998603576009139	0.027699620877887614	not sig	chr9	21994622.0	21994736.0
48	0.41376444538549695	0.3697606446578248	0.13073012962672864	T	1.0	not sig	-0.9998603576009139	0.027699620877887614	not sig	chr9	21994622.0	21994736.0
49	0.41376444538549695	0.3697606446578248	0.13073012962672864	T	1.0	not sig	-0.9998603576009139	0.027699620877887614	not sig	chr9	21994622.0	21994736.0
50	0.41376444538549695	0.3697606446578248	0.13073012962672864	T	1.0	not sig	-0.9998603576009139	0.027699620877887614	not sig	chr9	21994622.0	21994736.0
51	0.6107373881155287	0.26188555394201	0.09259052554359533	C	9.170556329602657e-06	sig	-0.9998603576009139	0.027699620877887614	not sig	chr9	21994622.0	21994736.0
52	0.6107373881155287	0.26188555394201	0.09259052554359533	C	9.170556329602657e-06	sig	-0.9998603576009139	0.027699620877887614	not sig	chr9	21994622.0	21994736.0
53	0.6107373881155287	0.26188555394201	0.09259052554359533	C	9.170556329602657e-06	sig	-0.9998603576009139	0.027699620877887614	not sig	chr9	21994622.0	21994736.0
54	0.41268465658353837	0.21521019105076106	0.07608829273622279	G	1.0	not sig	-0.9998603576009139	0.027699620877887614	not sig	chr9	21994622.0	21994736.0
55	0.20347823538001297	0.2875276138715194	0.1016563627734693	C	1.0	not sig	-0.9998603576009139	0.027699620877887614	not sig	chr9	21994622.0	21994736.0
56	0.20347823538001297	0.2875276138715194	0.1016563627734693	C	1.0	not sig	-0.9998603576009139	0.027699620877887614	not sig	chr9	21994622.0	21994736.0
57	0.20347823538001297	0.2875276138715194	0.1016563627734693	C	1.0	not sig	-0.9998603576009139	0.027699620877887614	not sig	chr9	21994622.0	21994736.0
58	0.5771714490244546	0.3169529077958368	0.11205977520961537	T	1.0	not sig	-0.9998603576009139	0.027699620877887614	not sig	chr9	21994622.0	21994736.0
59	-0.3011852990206878	0.37763240030332434	0.13351321552511675	G	1.0	not sig	-0.9998603576009139	0.027699620877887614	not sig	chr9	21994622.0	21994736.0
60	0.47536386787903984	0.34702028631261045	0.12269019883047205	T	1.0	not sig	-0.9998603576009139	0.027699620877887614	not sig	chr9	21994622.0	21994736.0
61	0.25148509302601124	0.33590061608500793	0.1187588017192241	G	1.0	not sig	-0.9998603576009139	0.027699620877887614	not sig	chr9	21994622.0	21994736.0
62	0.10702251407974021	0.42405881888064795	0.14992743322623206	T	1.0	not sig	-0.9998603576009139	0.027699620877887614	not sig	chr9	21994622.0	21994736.0
63	-0.12224290237367415	0.3472459384545801	0.12276997891036007	G	1.0	not sig	-0.9998603576009139	0.027699620877887614	not sig	chr9	21994622.0	21994736.0
64	0.004784347775309075	0.27542301183671297	0.09737673968228124	C	1.0	not sig	-0.9998603576009139	0.027699620877887614	not sig	chr9	21994622.0	21994736.0
65	-0.13572768641775035	0.2188594856168947	0.07737851320335294	G	1.0	not sig	-0.9998603576009139	0.027699620877887614	not sig	chr9	21994622.0	21994736.0
66	0.2447429865944758	0.3859172829047658	0.13644236385952357	C	1.0	not sig	-0.9998603576009139	0.027699620877887614	not sig	chr9	21994622.0	21994736.0
67	0.2447429865944758	0.3859172829047658	0.13644236385952357	C	1.0	not sig	-0.9998603576009139	0.027699620877887614	not sig	chr9	21994622.0	21994736.0
68	0.2447429865944758	0.3859172829047658	0.13644236385952357	C	1.0	not sig	-0.9998603576009139	0.027699620877887614	not sig	chr9	21994622.0	21994736.0
69	0.2447429865944758	0.3859172829047658	0.13644236385952357	C	1.0	not sig	-0.9998603576009139	0.027699620877887614	not sig	chr9	21994622.0	21994736.0
70	0.2447429865944758	0.3859172829047658	0.13644236385952357	C	1.0	not sig	-0.9998603576009139	0.027699620877887614	not sig	chr9	21994622.0	21994736.0
71	0.11514949289131328	0.4679695015572728	0.16545220396981808	A	1.0	not sig	-0.9998603576009139	0.027699620877887614	not sig	chr9	21994622.0	21994736.0
72	0.050037899134637576	0.2385244727680057	0.08433113608660141	C	1.0	not sig	-0.9998603576009139	0.027699620877887614	not sig	chr9	21994622.0	21994736.0
73	0.050037899134637576	0.2385244727680057	0.08433113608660141	C	1.0	not sig	-0.9998603576009139	0.027699620877887614	not sig	chr9	21994622.0	21994736.0
74	0.050037899134637576	0.2385244727680057	0.08433113608660141	C	1.0	not sig	-0.9998603576009139	0.027699620877887614	not sig	chr9	21994622.0	21994736.0
75	0.050037899134637576	0.2385244727680057	0.08433113608660141	C	1.0	not sig	-0.9998603576009139	0.027699620877887614	not sig	chr9	21994622.0	21994736.0
76	0.050037899134637576	0.2385244727680057	0.08433113608660141	C	1.0	not sig	-0.9998603576009139	0.027699620877887614	not sig	chr9	21994622.0	21994736.0
77	0.06980859860517313	0.3454913803334928	0.12214964893765667	A	1.0	not sig	-0.9998603576009139	0.027699620877887614	not sig	chr9	21994622.0	21994736.0
78	-0.20366027349618726	0.3462740826178699	0.1224263759841233	C	1.0	not sig	-0.9998603576009139	0.027699620877887614	not sig	chr9	21994622.0	21994736.0
79	-0.20366027349618726	0.3462740826178699	0.1224263759841233	C	1.0	not sig	-0.9998603576009139	0.027699620877887614	not sig	chr9	21994622.0	21994736.0
80	0.1340301235559317	0.29198418680023486	0.10323199924284283	A	1.0	not sig	-0.9998603576009139	0.027699620877887614	not sig	chr9	21994622.0	21994736.0
81	-0.23168675297077757	0.22436383159281964	0.07932459338613965	C	1.0	not sig	-0.9998603576009139	0.027699620877887614	not sig	chr9	21994622.0	21994736.0
82	-0.23168675297077757	0.22436383159281964	0.07932459338613965	C	1.0	not sig	-0.9998603576009139	0.027699620877887614	not sig	chr9	21994622.0	21994736.0
83	0.162343463649033	0.46798249933170344	0.16545679937703822	A	1.0	not sig	-0.9998603576009139	0.027699620877887614	not sig	chr9	21994622.0	21994736.0
84	0.07252059667315838	0.4178236067363459	0.14772295283154568	T	1.0	not sig	-0.9998603576009139	0.027699620877887614	not sig	chr9	21994622.0	21994736.0
85	0.14383429495597205	0.2623064598255636	0.09273933824584636	C	1.0	not sig	-0.9998603576009139	0.027699620877887614	not sig	chr9	21994622.0	21994736.0
86	0.233932513347541	0.36309858211790863	0.12837473482739684	T	1.0	not sig	-0.9998603576009139	0.027699620877887614	not sig	chr9	21994622.0	21994736.0
87	0.233932513347541	0.36309858211790863	0.12837473482739684	T	1.0	not sig	-0.9998603576009139	0.027699620877887614	not sig	chr9	21994622.0	21994736.0
88	-0.24098098639047155	0.36743084468484366	0.12990642094687702	C	1.0	not sig	-0.9998603576009139	0.027699620877887614	not sig	chr9	21994622.0	21994736.0
89	-0.24098098639047155	0.36743084468484366	0.12990642094687702	C	1.0	not sig	-0.9998603576009139	0.027699620877887614	not sig	chr9	21994622.0	21994736.0
90	-0.24098098639047155	0.36743084468484366	0.12990642094687702	C	1.0	not sig	-0.9998603576009139	0.027699620877887614	not sig	chr9	21994622.0	21994736.0
91	0.04227961646316275	0.30504030439327096	0.10784803388584524	A	1.0	not sig	-0.9998603576009139	0.027699620877887614	not sig	chr9	21994622.0	21994736.0
92	-0.19101740864753336	0.37897477359651827	0.1339878161543673	C	1.0	not sig	-0.9998603576009139	0.027699620877887614	not sig	chr9	21994622.0	21994736.0
93	-0.19101740864753336	0.37897477359651827	0.1339878161543673	C	1.0	not sig	-0.9998603576009139	0.027699620877887614	not sig	chr9	21994622.0	21994736.0
94	-0.19101740864753336	0.37897477359651827	0.1339878161543673	C	1.0	not sig	-0.9998603576009139	0.027699620877887614	not sig	chr9	21994622.0	21994736.0
95	0.0858991548481016	0.3161331381210645	0.11176994286159408	T	1.0	not sig	-0.9998603576009139	0.027699620877887614	not sig	chr9	21994622.0	21994736.0
96	0.03673383706999654	0.18270556755004433	0.06459617288758658	C	1.0	not sig	-0.9998603576009139	0.027699620877887614	not sig	chr9	21994622.0	21994736.0
97	-0.10796520977866163	0.4027845822773754	0.14240585474286152	A	1.0	not sig	-0.9998603576009139	0.027699620877887614	not sig	chr9	21994622.0	21994736.0
98	-0.08652798219997587	0.22272187617380923	0.07874407448054552	G	1.0	not sig	-0.9998603576009139	0.027699620877887614	not sig	chr9	21994622.0	21994736.0
99	0.11233204102076301	0.17128102785684893	0.06055698814308991	C	1.0	not sig	-0.9998603576009139	0.027699620877887614	not sig	chr9	21994622.0	21994736.0
100	0.11215055127814842	0.2602318823722961	0.09200586435319527	G	1.0	not sig	-0.9998603576009139	0.027699620877887614	not sig	chr9	21994622.0	21994736.0
101	0.09266638626718168	0.3607341194087058	0.12753877101962682	C	1.0	not sig	-0.9998603576009139	0.027699620877887614	not sig	chr9	21994622.0	21994736.0
102	0.2779771379382706	0.35165295684212705	0.12432809520368418	G	1.0	not sig	-0.9998603576009139	0.027699620877887614	not sig	chr9	21994622.0	21994736.0
103	0.2779771379382706	0.35165295684212705	0.12432809520368418	G	1.0	not sig	-0.9998603576009139	0.027699620877887614	not sig	chr9	21994622.0	21994736.0
104	0.2779771379382706	0.35165295684212705	0.12432809520368418	G	1.0	not sig	-0.9998603576009139	0.027699620877887614	not sig	chr9	21994622.0	21994736.0
