## Supplementary material for "High-throughput functional analysis of IncRNA core promoters elucidatesrules governing tissue-specificity": ANRIL__p1__tile1.chr9:21994716-21994830.minus.av.log2FC.HepG2.txt

delpos	mean.log2FC	sd	se	seq	padj	sig	wt_activ	wt_l2fc	wt_class	tile_chr	tile_start	tile_end
11	0.24825989370128396	0.1487023764479907	0.052574229382464484	G	1.0	not sig	-0.12367304159896873	0.9038869368798328	sig active	chr9	21994716.0	21994830.0
12	0.24825989370128396	0.1487023764479907	0.052574229382464484	G	1.0	not sig	-0.12367304159896873	0.9038869368798328	sig active	chr9	21994716.0	21994830.0
13	0.1734742745727278	0.20255661236251843	0.07161457708785582	T	1.0	not sig	-0.12367304159896873	0.9038869368798328	sig active	chr9	21994716.0	21994830.0
14	-0.43758456592344824	0.16030758339064302	0.056677289645575814	A	2.9753318883265806e-05	sig	-0.12367304159896873	0.9038869368798328	sig active	chr9	21994716.0	21994830.0
15	0.42591931580001385	0.11613630749555914	0.04106038528603797	G	0.1807887360435824	not sig	-0.12367304159896873	0.9038869368798328	sig active	chr9	21994716.0	21994830.0
16	0.42591931580001385	0.11613630749555914	0.04106038528603797	G	0.1807887360435824	not sig	-0.12367304159896873	0.9038869368798328	sig active	chr9	21994716.0	21994830.0
17	0.42591931580001385	0.11613630749555914	0.04106038528603797	G	0.1807887360435824	not sig	-0.12367304159896873	0.9038869368798328	sig active	chr9	21994716.0	21994830.0
18	0.23189300003481655	0.15085204912498676	0.05333425344608216	C	1.0	not sig	-0.12367304159896873	0.9038869368798328	sig active	chr9	21994716.0	21994830.0
19	0.23189300003481655	0.15085204912498676	0.05333425344608216	C	1.0	not sig	-0.12367304159896873	0.9038869368798328	sig active	chr9	21994716.0	21994830.0
20	-0.0035023385000577285	0.09469593189609056	0.03348006779725256	G	1.0	not sig	-0.12367304159896873	0.9038869368798328	sig active	chr9	21994716.0	21994830.0
21	0.3847412987326304	0.1834807232398224	0.06487023180994529	T	0.02724308623202374	sig	-0.12367304159896873	0.9038869368798328	sig active	chr9	21994716.0	21994830.0
22	-0.14089214185867643	0.19151146292556745	0.06770952705481241	G	1.0	not sig	-0.12367304159896873	0.9038869368798328	sig active	chr9	21994716.0	21994830.0
23	-0.22926858531795488	0.18908854533144423	0.06685289632428205	T	1.0	not sig	-0.12367304159896873	0.9038869368798328	sig active	chr9	21994716.0	21994830.0
24	0.030533518856383876	0.12448005673337631	0.04401034611932827	C	1.0	not sig	-0.12367304159896873	0.9038869368798328	sig active	chr9	21994716.0	21994830.0
25	0.14883013221717992	0.12612222011521626	0.0445909385508859	A	1.0	not sig	-0.12367304159896873	0.9038869368798328	sig active	chr9	21994716.0	21994830.0
26	-0.15570250511525557	0.25268037355561196	0.08933600280696159	G	1.0	not sig	-0.12367304159896873	0.9038869368798328	sig active	chr9	21994716.0	21994830.0
27	-0.15570250511525557	0.25268037355561196	0.08933600280696159	G	1.0	not sig	-0.12367304159896873	0.9038869368798328	sig active	chr9	21994716.0	21994830.0
28	-0.016506103447132603	0.22725275906674483	0.08034598348972397	T	1.0	not sig	-0.12367304159896873	0.9038869368798328	sig active	chr9	21994716.0	21994830.0
29	-0.18203067990993593	0.2225902956409219	0.07869755373700714	G	1.0	not sig	-0.12367304159896873	0.9038869368798328	sig active	chr9	21994716.0	21994830.0
30	-0.2328037832890682	0.19984253728137844	0.07065500664059406	A	1.0	not sig	-0.12367304159896873	0.9038869368798328	sig active	chr9	21994716.0	21994830.0
31	-0.3767890959175191	0.18996206897987503	0.06716173357194817	C	0.009326850350603592	sig	-0.12367304159896873	0.9038869368798328	sig active	chr9	21994716.0	21994830.0
32	0.017044075321701824	0.18906653554219804	0.06684511468866781	G	1.0	not sig	-0.12367304159896873	0.9038869368798328	sig active	chr9	21994716.0	21994830.0
33	0.017044075321701824	0.18906653554219804	0.06684511468866781	G	1.0	not sig	-0.12367304159896873	0.9038869368798328	sig active	chr9	21994716.0	21994830.0
34	-0.07804774805225695	0.23827814041321693	0.084244044447353	A	1.0	not sig	-0.12367304159896873	0.9038869368798328	sig active	chr9	21994716.0	21994830.0
35	0.11908265928096115	0.14697103427112762	0.05196210748555741	T	1.0	not sig	-0.12367304159896873	0.9038869368798328	sig active	chr9	21994716.0	21994830.0
36	0.013359272274106326	0.1852031346811042	0.06547919621500711	G	1.0	not sig	-0.12367304159896873	0.9038869368798328	sig active	chr9	21994716.0	21994830.0
37	0.041945363043542405	0.2159818845402962	0.0763611275859467	T	1.0	not sig	-0.12367304159896873	0.9038869368798328	sig active	chr9	21994716.0	21994830.0
38	-0.04907952064025735	0.29420955507241686	0.10401878574079149	A	1.0	not sig	-0.12367304159896873	0.9038869368798328	sig active	chr9	21994716.0	21994830.0
39	-0.1873121695142479	0.11574689138550177	0.04092270589997554	G	1.0	not sig	-0.12367304159896873	0.9038869368798328	sig active	chr9	21994716.0	21994830.0
40	-0.23050857936918395	0.1935232693445816	0.06842080803547218	C	1.0	not sig	-0.12367304159896873	0.9038869368798328	sig active	chr9	21994716.0	21994830.0
41	-0.22197530116849543	0.29619125387712847	0.10471942207233191	T	1.0	not sig	-0.12367304159896873	0.9038869368798328	sig active	chr9	21994716.0	21994830.0
42	-0.01999580657791874	0.305307387388313	0.10794246198431215	A	1.0	not sig	-0.12367304159896873	0.9038869368798328	sig active	chr9	21994716.0	21994830.0
43	-0.11699650270829971	0.2042617236112308	0.0722174249511768	G	1.0	not sig	-0.12367304159896873	0.9038869368798328	sig active	chr9	21994716.0	21994830.0
44	-0.11699650270829971	0.2042617236112308	0.0722174249511768	G	1.0	not sig	-0.12367304159896873	0.9038869368798328	sig active	chr9	21994716.0	21994830.0
45	-0.11699650270829971	0.2042617236112308	0.0722174249511768	G	1.0	not sig	-0.12367304159896873	0.9038869368798328	sig active	chr9	21994716.0	21994830.0
46	-0.11699650270829971	0.2042617236112308	0.0722174249511768	G	1.0	not sig	-0.12367304159896873	0.9038869368798328	sig active	chr9	21994716.0	21994830.0
47	-0.11699650270829971	0.2042617236112308	0.0722174249511768	G	1.0	not sig	-0.12367304159896873	0.9038869368798328	sig active	chr9	21994716.0	21994830.0
48	-0.06747639736148697	0.20963674235984256	0.07411778105425092	C	1.0	not sig	-0.12367304159896873	0.9038869368798328	sig active	chr9	21994716.0	21994830.0
49	-0.1931972203273723	0.2016745557303932	0.07130272297487265	G	1.0	not sig	-0.12367304159896873	0.9038869368798328	sig active	chr9	21994716.0	21994830.0
50	0.04654518006754739	0.18863605732491376	0.06669291765537042	A	1.0	not sig	-0.12367304159896873	0.9038869368798328	sig active	chr9	21994716.0	21994830.0
51	0.21300274087739957	0.17669853043205436	0.06247236454710158	G	1.0	not sig	-0.12367304159896873	0.9038869368798328	sig active	chr9	21994716.0	21994830.0
52	0.24257091970453631	0.19873696421115203	0.07026412753306689	C	1.0	not sig	-0.12367304159896873	0.9038869368798328	sig active	chr9	21994716.0	21994830.0
53	0.18211340273655907	0.1635142477479375	0.057811016701591875	T	1.0	not sig	-0.12367304159896873	0.9038869368798328	sig active	chr9	21994716.0	21994830.0
54	0.030275832506950442	0.22187880513024844	0.0784460038545836	G	1.0	not sig	-0.12367304159896873	0.9038869368798328	sig active	chr9	21994716.0	21994830.0
55	0.125266805771309	0.1230185229642568	0.0434936158997895	C	1.0	not sig	-0.12367304159896873	0.9038869368798328	sig active	chr9	21994716.0	21994830.0
56	0.125266805771309	0.1230185229642568	0.0434936158997895	C	1.0	not sig	-0.12367304159896873	0.9038869368798328	sig active	chr9	21994716.0	21994830.0
57	0.07596707404498462	0.12910772289515232	0.04564647318135794	T	1.0	not sig	-0.12367304159896873	0.9038869368798328	sig active	chr9	21994716.0	21994830.0
58	0.13371316830290614	0.1359308913925524	0.04805882753820295	G	1.0	not sig	-0.12367304159896873	0.9038869368798328	sig active	chr9	21994716.0	21994830.0
59	0.13371316830290614	0.1359308913925524	0.04805882753820295	G	1.0	not sig	-0.12367304159896873	0.9038869368798328	sig active	chr9	21994716.0	21994830.0
60	-0.12510386283777034	0.272622990372961	0.09638678260003779	A	1.0	not sig	-0.12367304159896873	0.9038869368798328	sig active	chr9	21994716.0	21994830.0
61	0.032763601758561856	0.15828845121283244	0.0559634186180549	G	1.0	not sig	-0.12367304159896873	0.9038869368798328	sig active	chr9	21994716.0	21994830.0
62	-0.12369858220813773	0.2522590463350816	0.08918704113959385	T	1.0	not sig	-0.12367304159896873	0.9038869368798328	sig active	chr9	21994716.0	21994830.0
63	-0.12369858220813773	0.2522590463350816	0.08918704113959385	T	1.0	not sig	-0.12367304159896873	0.9038869368798328	sig active	chr9	21994716.0	21994830.0
64	0.18113554136626506	0.15301251217586959	0.05409809248297327	G	1.0	not sig	-0.12367304159896873	0.9038869368798328	sig active	chr9	21994716.0	21994830.0
65	-0.14909822724450977	0.19862668869296485	0.0702251392497124	C	1.0	not sig	-0.12367304159896873	0.9038869368798328	sig active	chr9	21994716.0	21994830.0
66	0.29157660396300356	0.09517107480479052	0.03364805618363977	G	1.0	not sig	-0.12367304159896873	0.9038869368798328	sig active	chr9	21994716.0	21994830.0
67	0.22176816382892955	0.22629680439304806	0.08000800247358499	T	1.0	not sig	-0.12367304159896873	0.9038869368798328	sig active	chr9	21994716.0	21994830.0
68	0.22176816382892955	0.22629680439304806	0.08000800247358499	T	1.0	not sig	-0.12367304159896873	0.9038869368798328	sig active	chr9	21994716.0	21994830.0
69	0.1626352040343624	0.1791385922546913	0.06333505667775208	C	1.0	not sig	-0.12367304159896873	0.9038869368798328	sig active	chr9	21994716.0	21994830.0
70	0.1626352040343624	0.1791385922546913	0.06333505667775208	C	1.0	not sig	-0.12367304159896873	0.9038869368798328	sig active	chr9	21994716.0	21994830.0
71	0.5417148038947737	0.1539517037150121	0.05443014683605363	A	7.934451093896444e-10	sig	-0.12367304159896873	0.9038869368798328	sig active	chr9	21994716.0	21994830.0
72	0.27694792941208446	0.14736737107297315	0.05210223370566679	G	1.0	not sig	-0.12367304159896873	0.9038869368798328	sig active	chr9	21994716.0	21994830.0
73	0.27694792941208446	0.14736737107297315	0.05210223370566679	G	1.0	not sig	-0.12367304159896873	0.9038869368798328	sig active	chr9	21994716.0	21994830.0
74	0.2371391338163336	0.11500818590960685	0.04066153407432307	C	1.0	not sig	-0.12367304159896873	0.9038869368798328	sig active	chr9	21994716.0	21994830.0
75	-0.023916817450026516	0.18188517188654732	0.0643061192191292	G	1.0	not sig	-0.12367304159896873	0.9038869368798328	sig active	chr9	21994716.0	21994830.0
76	0.30744281908050436	0.30733785200456076	0.10866033963386623	T	1.0	not sig	-0.12367304159896873	0.9038869368798328	sig active	chr9	21994716.0	21994830.0
77	0.06520979518585275	0.23337696866128063	0.08251121855657595	C	1.0	not sig	-0.12367304159896873	0.9038869368798328	sig active	chr9	21994716.0	21994830.0
78	0.06520979518585275	0.23337696866128063	0.08251121855657595	C	1.0	not sig	-0.12367304159896873	0.9038869368798328	sig active	chr9	21994716.0	21994830.0
79	0.07713226254202513	0.15689269313247797	0.05546994361629762	G	1.0	not sig	-0.12367304159896873	0.9038869368798328	sig active	chr9	21994716.0	21994830.0
80	0.07713226254202513	0.15689269313247797	0.05546994361629762	G	1.0	not sig	-0.12367304159896873	0.9038869368798328	sig active	chr9	21994716.0	21994830.0
81	0.16733159915142973	0.23114240509725512	0.08172118103201854	C	1.0	not sig	-0.12367304159896873	0.9038869368798328	sig active	chr9	21994716.0	21994830.0
82	0.16733159915142973	0.23114240509725512	0.08172118103201854	C	1.0	not sig	-0.12367304159896873	0.9038869368798328	sig active	chr9	21994716.0	21994830.0
83	0.16733159915142973	0.23114240509725512	0.08172118103201854	C	1.0	not sig	-0.12367304159896873	0.9038869368798328	sig active	chr9	21994716.0	21994830.0
84	0.16733159915142973	0.23114240509725512	0.08172118103201854	C	1.0	not sig	-0.12367304159896873	0.9038869368798328	sig active	chr9	21994716.0	21994830.0
85	0.03751304908477378	0.1484799800909923	0.05249560039639211	T	1.0	not sig	-0.12367304159896873	0.9038869368798328	sig active	chr9	21994716.0	21994830.0
86	0.06063997193992334	0.33082299616003585	0.11696359197860626	G	1.0	not sig	-0.12367304159896873	0.9038869368798328	sig active	chr9	21994716.0	21994830.0
87	0.06063997193992334	0.33082299616003585	0.11696359197860626	G	1.0	not sig	-0.12367304159896873	0.9038869368798328	sig active	chr9	21994716.0	21994830.0
88	0.06063997193992334	0.33082299616003585	0.11696359197860626	G	1.0	not sig	-0.12367304159896873	0.9038869368798328	sig active	chr9	21994716.0	21994830.0
89	0.29546673987582106	0.187249929969404	0.06620284762903585	C	1.0	not sig	-0.12367304159896873	0.9038869368798328	sig active	chr9	21994716.0	21994830.0
90	0.29546673987582106	0.187249929969404	0.06620284762903585	C	1.0	not sig	-0.12367304159896873	0.9038869368798328	sig active	chr9	21994716.0	21994830.0
91	0.3054275282710945	0.3275798310700889	0.11581695996480178	G	1.0	not sig	-0.12367304159896873	0.9038869368798328	sig active	chr9	21994716.0	21994830.0
92	0.3561330966796953	0.30807685066888413	0.10892161511728166	T	1.0	not sig	-0.12367304159896873	0.9038869368798328	sig active	chr9	21994716.0	21994830.0
93	0.3808468208413953	0.22880145269537908	0.0808935293731178	C	1.0	not sig	-0.12367304159896873	0.9038869368798328	sig active	chr9	21994716.0	21994830.0
94	0.17802960452611905	0.31685601052500606	0.11202551685097392	A	1.0	not sig	-0.12367304159896873	0.9038869368798328	sig active	chr9	21994716.0	21994830.0
95	-0.08761681455110976	0.2965326988217402	0.10484014109020032	C	1.0	not sig	-0.12367304159896873	0.9038869368798328	sig active	chr9	21994716.0	21994830.0
96	-0.08761681455110976	0.2965326988217402	0.10484014109020032	C	1.0	not sig	-0.12367304159896873	0.9038869368798328	sig active	chr9	21994716.0	21994830.0
97	0.21963983232439974	0.29237522240380126	0.10337025120632642	G	1.0	not sig	-0.12367304159896873	0.9038869368798328	sig active	chr9	21994716.0	21994830.0
98	0.4282783416213499	0.24892368725973232	0.08800781362965807	C	0.004758433397388562	sig	-0.12367304159896873	0.9038869368798328	sig active	chr9	21994716.0	21994830.0
99	-0.16826033356216138	0.11557702810935806	0.04086265016275765	G	1.0	not sig	-0.12367304159896873	0.9038869368798328	sig active	chr9	21994716.0	21994830.0
100	-0.16826033356216138	0.11557702810935806	0.04086265016275765	G	1.0	not sig	-0.12367304159896873	0.9038869368798328	sig active	chr9	21994716.0	21994830.0
101	-0.16826033356216138	0.11557702810935806	0.04086265016275765	G	1.0	not sig	-0.12367304159896873	0.9038869368798328	sig active	chr9	21994716.0	21994830.0
102	-0.16826033356216138	0.11557702810935806	0.04086265016275765	G	1.0	not sig	-0.12367304159896873	0.9038869368798328	sig active	chr9	21994716.0	21994830.0
103	-0.17899425459326082	0.24522917202058597	0.08670160524025934	C	1.0	not sig	-0.12367304159896873	0.9038869368798328	sig active	chr9	21994716.0	21994830.0
104	-0.007262106880940394	0.2949330660314293	0.10427458549348173	G	1.0	not sig	-0.12367304159896873	0.9038869368798328	sig active	chr9	21994716.0	21994830.0
