## Supplementary material for "High-throughput functional analysis of IncRNA core promoters elucidatesrules governing tissue-specificity": ANRIL__p1__tile2.chr9:21994622-21994736.minus.av.log2FC.HepG2.txt

delpos	mean.log2FC	sd	se	seq	padj	sig	wt_activ	wt_l2fc	wt_class	tile_chr	tile_start	tile_end
11	0.14288123247834228	0.48428327724359443	0.17121999467709523	C	1.0	not sig	-0.08067520014310647	0.946884778335695	sig active	chr9	21994622.0	21994736.0
12	0.14288123247834228	0.48428327724359443	0.17121999467709523	C	1.0	not sig	-0.08067520014310647	0.946884778335695	sig active	chr9	21994622.0	21994736.0
13	0.14288123247834228	0.48428327724359443	0.17121999467709523	C	1.0	not sig	-0.08067520014310647	0.946884778335695	sig active	chr9	21994622.0	21994736.0
14	-0.755374888361582	0.5495238365253725	0.19428601561536935	G	0.021216458156702755	sig	-0.08067520014310647	0.946884778335695	sig active	chr9	21994622.0	21994736.0
15	-0.08935634459747424	0.5347520724789057	0.18906340835169716	C	1.0	not sig	-0.08067520014310647	0.946884778335695	sig active	chr9	21994622.0	21994736.0
16	-0.42644301034211485	0.39816877755953367	0.14077392133455213	G	1.0	not sig	-0.08067520014310647	0.946884778335695	sig active	chr9	21994622.0	21994736.0
17	0.3622722680927168	0.8810777996335222	0.31150804343689287	C	1.0	not sig	-0.08067520014310647	0.946884778335695	sig active	chr9	21994622.0	21994736.0
18	-0.048409008536008394	0.3278024179994644	0.11589565632838422	T	1.0	not sig	-0.08067520014310647	0.946884778335695	sig active	chr9	21994622.0	21994736.0
19	-0.2653416204034487	0.3351244022047348	0.11848436867002796	G	1.0	not sig	-0.08067520014310647	0.946884778335695	sig active	chr9	21994622.0	21994736.0
20	-0.013464034120796348	0.3733805192175625	0.13200994855084622	A	1.0	not sig	-0.08067520014310647	0.946884778335695	sig active	chr9	21994622.0	21994736.0
21	-0.005506948864449274	0.6794794043187486	0.24023224723519152	G	1.0	not sig	-0.08067520014310647	0.946884778335695	sig active	chr9	21994622.0	21994736.0
22	-0.005506948864449274	0.6794794043187486	0.24023224723519152	G	1.0	not sig	-0.08067520014310647	0.946884778335695	sig active	chr9	21994622.0	21994736.0
23	-0.005506948864449274	0.6794794043187486	0.24023224723519152	G	1.0	not sig	-0.08067520014310647	0.946884778335695	sig active	chr9	21994622.0	21994736.0
24	-0.37943978917697435	0.4451836969271173	0.1573962054854307	T	1.0	not sig	-0.08067520014310647	0.946884778335695	sig active	chr9	21994622.0	21994736.0
25	-0.19583330829198115	0.6207306245159073	0.21946141694267932	G	1.0	not sig	-0.08067520014310647	0.946884778335695	sig active	chr9	21994622.0	21994736.0
26	-0.19583330829198115	0.6207306245159073	0.21946141694267932	G	1.0	not sig	-0.08067520014310647	0.946884778335695	sig active	chr9	21994622.0	21994736.0
27	-0.19583330829198115	0.6207306245159073	0.21946141694267932	G	1.0	not sig	-0.08067520014310647	0.946884778335695	sig active	chr9	21994622.0	21994736.0
28	0.30713373697707474	0.35059344938794734	0.1239535027509001	A	1.0	not sig	-0.08067520014310647	0.946884778335695	sig active	chr9	21994622.0	21994736.0
29	0.30713373697707474	0.35059344938794734	0.1239535027509001	A	1.0	not sig	-0.08067520014310647	0.946884778335695	sig active	chr9	21994622.0	21994736.0
30	-0.32362358751556597	0.45943963733865345	0.16243644155402498	G	1.0	not sig	-0.08067520014310647	0.946884778335695	sig active	chr9	21994622.0	21994736.0
31	0.16693351613260743	0.47137064173124993	0.1666546886102107	A	1.0	not sig	-0.08067520014310647	0.946884778335695	sig active	chr9	21994622.0	21994736.0
32	-0.3008829676370917	0.4424837173350748	0.15644161854613142	T	1.0	not sig	-0.08067520014310647	0.946884778335695	sig active	chr9	21994622.0	21994736.0
33	-0.6150023910290667	0.5283361134961323	0.18679502429943026	G	1.0	not sig	-0.08067520014310647	0.946884778335695	sig active	chr9	21994622.0	21994736.0
34	-0.6150023910290667	0.5283361134961323	0.18679502429943026	G	1.0	not sig	-0.08067520014310647	0.946884778335695	sig active	chr9	21994622.0	21994736.0
35	0.11080935875133029	0.47517922508146215	0.16800122616703533	T	1.0	not sig	-0.08067520014310647	0.946884778335695	sig active	chr9	21994622.0	21994736.0
36	-0.20381019414703627	0.4210441058121993	0.14886157119921617	G	1.0	not sig	-0.08067520014310647	0.946884778335695	sig active	chr9	21994622.0	21994736.0
37	-0.20381019414703627	0.4210441058121993	0.14886157119921617	G	1.0	not sig	-0.08067520014310647	0.946884778335695	sig active	chr9	21994622.0	21994736.0
38	-0.23236018144709328	0.34330827230173006	0.12137780369099554	T	1.0	not sig	-0.08067520014310647	0.946884778335695	sig active	chr9	21994622.0	21994736.0
39	-0.48051200316035336	0.39008094282545397	0.1379144399417602	G	1.0	not sig	-0.08067520014310647	0.946884778335695	sig active	chr9	21994622.0	21994736.0
40	-0.48051200316035336	0.39008094282545397	0.1379144399417602	G	1.0	not sig	-0.08067520014310647	0.946884778335695	sig active	chr9	21994622.0	21994736.0
41	-0.48051200316035336	0.39008094282545397	0.1379144399417602	G	1.0	not sig	-0.08067520014310647	0.946884778335695	sig active	chr9	21994622.0	21994736.0
42	-0.48051200316035336	0.39008094282545397	0.1379144399417602	G	1.0	not sig	-0.08067520014310647	0.946884778335695	sig active	chr9	21994622.0	21994736.0
43	-0.48051200316035336	0.39008094282545397	0.1379144399417602	G	1.0	not sig	-0.08067520014310647	0.946884778335695	sig active	chr9	21994622.0	21994736.0
44	0.15568741847538695	0.583887272787106	0.20643532501814105	T	1.0	not sig	-0.08067520014310647	0.946884778335695	sig active	chr9	21994622.0	21994736.0
45	-0.3162445046354198	0.45638605190503284	0.1613568360705022	G	1.0	not sig	-0.08067520014310647	0.946884778335695	sig active	chr9	21994622.0	21994736.0
46	-0.3162445046354198	0.45638605190503284	0.1613568360705022	G	1.0	not sig	-0.08067520014310647	0.946884778335695	sig active	chr9	21994622.0	21994736.0
47	-0.3162445046354198	0.45638605190503284	0.1613568360705022	G	1.0	not sig	-0.08067520014310647	0.946884778335695	sig active	chr9	21994622.0	21994736.0
48	-0.3162445046354198	0.45638605190503284	0.1613568360705022	G	1.0	not sig	-0.08067520014310647	0.946884778335695	sig active	chr9	21994622.0	21994736.0
49	-0.3162445046354198	0.45638605190503284	0.1613568360705022	G	1.0	not sig	-0.08067520014310647	0.946884778335695	sig active	chr9	21994622.0	21994736.0
50	-0.7631095558550393	0.3508359265116597	0.1240392313601299	C	0.041495571910923054	sig	-0.08067520014310647	0.946884778335695	sig active	chr9	21994622.0	21994736.0
51	-0.9400366129141644	0.4422391961452814	0.15635516725040807	G	0.00018838423670394412	sig	-0.08067520014310647	0.946884778335695	sig active	chr9	21994622.0	21994736.0
52	-0.6134673121187937	0.31431024982104705	0.1111254545224501	C	0.08985836494197744	not sig	-0.08067520014310647	0.946884778335695	sig active	chr9	21994622.0	21994736.0
53	-0.006759628417962349	0.4038414885984199	0.14277952755620626	A	1.0	not sig	-0.08067520014310647	0.946884778335695	sig active	chr9	21994622.0	21994736.0
54	-0.5359612498388447	0.28000677919788974	0.09899734617451607	C	1.0	not sig	-0.08067520014310647	0.946884778335695	sig active	chr9	21994622.0	21994736.0
55	-0.19756811152718085	0.23598313623270384	0.08343263793790687	A	1.0	not sig	-0.08067520014310647	0.946884778335695	sig active	chr9	21994622.0	21994736.0
56	-0.6057484021404862	0.31324149912723603	0.11074759409095429	C	1.0	not sig	-0.08067520014310647	0.946884778335695	sig active	chr9	21994622.0	21994736.0
57	0.20460663749432814	0.6236711762209822	0.2205010589682234	A	1.0	not sig	-0.08067520014310647	0.946884778335695	sig active	chr9	21994622.0	21994736.0
58	-0.31470272040777475	0.2686031012135105	0.09496553715790491	G	1.0	not sig	-0.08067520014310647	0.946884778335695	sig active	chr9	21994622.0	21994736.0
59	-0.31470272040777475	0.2686031012135105	0.09496553715790491	G	1.0	not sig	-0.08067520014310647	0.946884778335695	sig active	chr9	21994622.0	21994736.0
60	-0.31470272040777475	0.2686031012135105	0.09496553715790491	G	1.0	not sig	-0.08067520014310647	0.946884778335695	sig active	chr9	21994622.0	21994736.0
61	-0.45051578745299825	0.5634122832704793	0.19919632305217597	C	1.0	not sig	-0.08067520014310647	0.946884778335695	sig active	chr9	21994622.0	21994736.0
62	-0.2555786243229287	0.29554943950908097	0.10449250642637724	G	1.0	not sig	-0.08067520014310647	0.946884778335695	sig active	chr9	21994622.0	21994736.0
63	-0.2555786243229287	0.29554943950908097	0.10449250642637724	G	1.0	not sig	-0.08067520014310647	0.946884778335695	sig active	chr9	21994622.0	21994736.0
64	-0.2555786243229287	0.29554943950908097	0.10449250642637724	G	1.0	not sig	-0.08067520014310647	0.946884778335695	sig active	chr9	21994622.0	21994736.0
65	-0.6105186271709767	0.3234036582798957	0.11434045991512559	A	1.0	not sig	-0.08067520014310647	0.946884778335695	sig active	chr9	21994622.0	21994736.0
66	-0.6105186271709767	0.3234036582798957	0.11434045991512559	A	1.0	not sig	-0.08067520014310647	0.946884778335695	sig active	chr9	21994622.0	21994736.0
67	-0.6105186271709767	0.3234036582798957	0.11434045991512559	A	1.0	not sig	-0.08067520014310647	0.946884778335695	sig active	chr9	21994622.0	21994736.0
68	-0.44464450391379323	0.40237179891400854	0.14225991378516264	G	1.0	not sig	-0.08067520014310647	0.946884778335695	sig active	chr9	21994622.0	21994736.0
69	-0.39512271321458964	0.31282115595838683	0.11059898033839494	T	1.0	not sig	-0.08067520014310647	0.946884778335695	sig active	chr9	21994622.0	21994736.0
70	-0.5100071084902029	0.2991265168752277	0.10575719425759286	G	1.0	not sig	-0.08067520014310647	0.946884778335695	sig active	chr9	21994622.0	21994736.0
71	-0.5100071084902029	0.2991265168752277	0.10575719425759286	G	1.0	not sig	-0.08067520014310647	0.946884778335695	sig active	chr9	21994622.0	21994736.0
72	-0.7553026903779045	0.3363823659306541	0.1189291260105701	C	0.0020422282678288946	sig	-0.08067520014310647	0.946884778335695	sig active	chr9	21994622.0	21994736.0
73	-0.4909145411418676	0.37434203783981795	0.13234989671986322	G	1.0	not sig	-0.08067520014310647	0.946884778335695	sig active	chr9	21994622.0	21994736.0
74	-0.4909145411418676	0.37434203783981795	0.13234989671986322	G	1.0	not sig	-0.08067520014310647	0.946884778335695	sig active	chr9	21994622.0	21994736.0
75	0.03446723556409095	0.6102720341137888	0.21576374684518407	T	1.0	not sig	-0.08067520014310647	0.946884778335695	sig active	chr9	21994622.0	21994736.0
76	0.6570089719363927	0.5911677090889466	0.20900934795765513	A	1.0	not sig	-0.08067520014310647	0.946884778335695	sig active	chr9	21994622.0	21994736.0
77	-0.4761720531842142	0.38026441890033275	0.1344437746241936	G	1.0	not sig	-0.08067520014310647	0.946884778335695	sig active	chr9	21994622.0	21994736.0
78	-0.4761720531842142	0.38026441890033275	0.1344437746241936	G	1.0	not sig	-0.08067520014310647	0.946884778335695	sig active	chr9	21994622.0	21994736.0
79	-0.5505559473208181	0.3493679843048986	0.12352023541573455	C	0.33008424044338924	not sig	-0.08067520014310647	0.946884778335695	sig active	chr9	21994622.0	21994736.0
80	-0.5175899494941731	0.27173565837773284	0.09607306336454298	G	1.0	not sig	-0.08067520014310647	0.946884778335695	sig active	chr9	21994622.0	21994736.0
81	-0.5175899494941731	0.27173565837773284	0.09607306336454298	G	1.0	not sig	-0.08067520014310647	0.946884778335695	sig active	chr9	21994622.0	21994736.0
82	-0.5175899494941731	0.27173565837773284	0.09607306336454298	G	1.0	not sig	-0.08067520014310647	0.946884778335695	sig active	chr9	21994622.0	21994736.0
83	-0.4717111046778652	0.3431318417074014	0.12131542605616627	A	1.0	not sig	-0.08067520014310647	0.946884778335695	sig active	chr9	21994622.0	21994736.0
84	-0.5010081741288249	0.4174364206666408	0.14758606188381096	G	1.0	not sig	-0.08067520014310647	0.946884778335695	sig active	chr9	21994622.0	21994736.0
85	-0.5010081741288249	0.4174364206666408	0.14758606188381096	G	1.0	not sig	-0.08067520014310647	0.946884778335695	sig active	chr9	21994622.0	21994736.0
86	-0.5010081741288249	0.4174364206666408	0.14758606188381096	G	1.0	not sig	-0.08067520014310647	0.946884778335695	sig active	chr9	21994622.0	21994736.0
87	0.1195510817103751	0.5370646185410286	0.18988101685286385	A	1.0	not sig	-0.08067520014310647	0.946884778335695	sig active	chr9	21994622.0	21994736.0
88	-0.5443258449995374	0.45689599707675005	0.16153712891497946	G	0.31334128098552894	not sig	-0.08067520014310647	0.946884778335695	sig active	chr9	21994622.0	21994736.0
89	-0.6826595738916877	0.39085496325739927	0.13818809748986294	A	1.0	not sig	-0.08067520014310647	0.946884778335695	sig active	chr9	21994622.0	21994736.0
90	-0.5679942675644031	0.40518115573939795	0.14325317141616545	G	1.0	not sig	-0.08067520014310647	0.946884778335695	sig active	chr9	21994622.0	21994736.0
91	-0.5679942675644031	0.40518115573939795	0.14325317141616545	G	1.0	not sig	-0.08067520014310647	0.946884778335695	sig active	chr9	21994622.0	21994736.0
92	-0.3264378544159507	0.3125086077272169	0.11048847785154088	A	1.0	not sig	-0.08067520014310647	0.946884778335695	sig active	chr9	21994622.0	21994736.0
93	-0.3264378544159507	0.3125086077272169	0.11048847785154088	A	1.0	not sig	-0.08067520014310647	0.946884778335695	sig active	chr9	21994622.0	21994736.0
94	-0.6008404216991369	0.4123617430395953	0.1457918924026012	C	0.08965464502400738	not sig	-0.08067520014310647	0.946884778335695	sig active	chr9	21994622.0	21994736.0
95	-0.5082471487653737	0.507102242438733	0.17928771719166636	G	1.0	not sig	-0.08067520014310647	0.946884778335695	sig active	chr9	21994622.0	21994736.0
96	-0.722689464911833	0.39600898826812725	0.14001032050760834	C	1.0	not sig	-0.08067520014310647	0.946884778335695	sig active	chr9	21994622.0	21994736.0
97	-0.4345801489205208	0.5276676754866241	0.18655869577476722	G	1.0	not sig	-0.08067520014310647	0.946884778335695	sig active	chr9	21994622.0	21994736.0
98	-0.4345801489205208	0.5276676754866241	0.18655869577476722	G	1.0	not sig	-0.08067520014310647	0.946884778335695	sig active	chr9	21994622.0	21994736.0
99	-0.4345801489205208	0.5276676754866241	0.18655869577476722	G	1.0	not sig	-0.08067520014310647	0.946884778335695	sig active	chr9	21994622.0	21994736.0
100	-0.29615548938850794	0.6067607595888576	0.2145223238315908	C	1.0	not sig	-0.08067520014310647	0.946884778335695	sig active	chr9	21994622.0	21994736.0
101	-0.29615548938850794	0.6067607595888576	0.2145223238315908	C	1.0	not sig	-0.08067520014310647	0.946884778335695	sig active	chr9	21994622.0	21994736.0
102	-0.29615548938850794	0.6067607595888576	0.2145223238315908	C	1.0	not sig	-0.08067520014310647	0.946884778335695	sig active	chr9	21994622.0	21994736.0
103	-0.16755856752419065	0.404681066622174	0.14307636321317213	T	1.0	not sig	-0.08067520014310647	0.946884778335695	sig active	chr9	21994622.0	21994736.0
104	-0.688781800484462	0.36788317588463126	0.13006634417623306	G	0.037392132782738244	sig	-0.08067520014310647	0.946884778335695	sig active	chr9	21994622.0	21994736.0
