## Supplementary material for "High-throughput functional analysis of IncRNA core promoters elucidatesrules governing tissue-specificity": ANRIL__p1__tile2.chr9:21994716-21994830.plus.av.log2FC.HepG2.txt

delpos	mean.log2FC	sd	se	seq	padj	sig	wt_activ	wt_l2fc	wt_class	tile_chr	tile_start	tile_end
11	-0.08181650835081705	0.17786322600210253	0.06288414661490108	C	1.0	not sig	-0.13893458308857992	0.8886253953902215	sig active	chr9	21994716.0	21994830.0
12	-0.2087416838744809	0.14157795484974045	0.05005536597038716	G	1.0	not sig	-0.13893458308857992	0.8886253953902215	sig active	chr9	21994716.0	21994830.0
13	-0.16431166482987122	0.13306301491186318	0.04704488008465257	C	1.0	not sig	-0.13893458308857992	0.8886253953902215	sig active	chr9	21994716.0	21994830.0
14	-0.16431166482987122	0.13306301491186318	0.04704488008465257	C	1.0	not sig	-0.13893458308857992	0.8886253953902215	sig active	chr9	21994716.0	21994830.0
15	-0.16431166482987122	0.13306301491186318	0.04704488008465257	C	1.0	not sig	-0.13893458308857992	0.8886253953902215	sig active	chr9	21994716.0	21994830.0
16	-0.16431166482987122	0.13306301491186318	0.04704488008465257	C	1.0	not sig	-0.13893458308857992	0.8886253953902215	sig active	chr9	21994716.0	21994830.0
17	-0.02324064976136947	0.1931552096339675	0.06829067927684379	G	1.0	not sig	-0.13893458308857992	0.8886253953902215	sig active	chr9	21994716.0	21994830.0
18	-0.29754516904292694	0.21685026658215645	0.07666814700117669	C	1.0	not sig	-0.13893458308857992	0.8886253953902215	sig active	chr9	21994716.0	21994830.0
19	0.028150360434646596	0.21457498471478167	0.07586371338241095	G	1.0	not sig	-0.13893458308857992	0.8886253953902215	sig active	chr9	21994716.0	21994830.0
20	0.028150360434646596	0.21457498471478167	0.07586371338241095	G	1.0	not sig	-0.13893458308857992	0.8886253953902215	sig active	chr9	21994716.0	21994830.0
21	-0.14509427260779995	0.17571511148677957	0.062124673444626015	T	1.0	not sig	-0.13893458308857992	0.8886253953902215	sig active	chr9	21994716.0	21994830.0
22	-0.3729924155448008	0.12944350841029856	0.04576519128875	G	0.013318693176772391	sig	-0.13893458308857992	0.8886253953902215	sig active	chr9	21994716.0	21994830.0
23	-0.1662650996914965	0.31830658506686776	0.1125383723985574	A	1.0	not sig	-0.13893458308857992	0.8886253953902215	sig active	chr9	21994716.0	21994830.0
24	-0.35022962742218955	0.16861071402358163	0.059612889633390134	C	0.11840389400041412	not sig	-0.13893458308857992	0.8886253953902215	sig active	chr9	21994716.0	21994830.0
25	-0.0024690463305949845	0.17329793844534438	0.061270073720175955	G	1.0	not sig	-0.13893458308857992	0.8886253953902215	sig active	chr9	21994716.0	21994830.0
26	-0.0024690463305949845	0.17329793844534438	0.061270073720175955	G	1.0	not sig	-0.13893458308857992	0.8886253953902215	sig active	chr9	21994716.0	21994830.0
27	-0.16205809536895857	0.21665336386087247	0.0765985313764497	C	1.0	not sig	-0.13893458308857992	0.8886253953902215	sig active	chr9	21994716.0	21994830.0
28	-0.16205809536895857	0.21665336386087247	0.0765985313764497	C	1.0	not sig	-0.13893458308857992	0.8886253953902215	sig active	chr9	21994716.0	21994830.0
29	-0.16205809536895857	0.21665336386087247	0.0765985313764497	C	1.0	not sig	-0.13893458308857992	0.8886253953902215	sig active	chr9	21994716.0	21994830.0
30	-0.19236397042132258	0.130668748357211	0.04619837902627122	A	1.0	not sig	-0.13893458308857992	0.8886253953902215	sig active	chr9	21994716.0	21994830.0
31	-0.20445230571957787	0.14907290395490896	0.05270523063884351	G	1.0	not sig	-0.13893458308857992	0.8886253953902215	sig active	chr9	21994716.0	21994830.0
32	-0.20445230571957787	0.14907290395490896	0.05270523063884351	G	1.0	not sig	-0.13893458308857992	0.8886253953902215	sig active	chr9	21994716.0	21994830.0
33	-0.20445230571957787	0.14907290395490896	0.05270523063884351	G	1.0	not sig	-0.13893458308857992	0.8886253953902215	sig active	chr9	21994716.0	21994830.0
34	-0.20445230571957787	0.14907290395490896	0.05270523063884351	G	1.0	not sig	-0.13893458308857992	0.8886253953902215	sig active	chr9	21994716.0	21994830.0
35	0.24247400320720364	0.1794021784064507	0.06342824845542004	C	1.0	not sig	-0.13893458308857992	0.8886253953902215	sig active	chr9	21994716.0	21994830.0
36	0.24247400320720364	0.1794021784064507	0.06342824845542004	C	1.0	not sig	-0.13893458308857992	0.8886253953902215	sig active	chr9	21994716.0	21994830.0
37	-0.27183775131973964	0.1415629025823651	0.05005004419022049	G	1.0	not sig	-0.13893458308857992	0.8886253953902215	sig active	chr9	21994716.0	21994830.0
38	-0.27183775131973964	0.1415629025823651	0.05005004419022049	G	1.0	not sig	-0.13893458308857992	0.8886253953902215	sig active	chr9	21994716.0	21994830.0
39	-0.23714938294916899	0.17257423007007217	0.06101420417029771	A	1.0	not sig	-0.13893458308857992	0.8886253953902215	sig active	chr9	21994716.0	21994830.0
40	-0.38341276583875494	0.10141815264162696	0.035856731734153394	C	0.0002857519352046638	sig	-0.13893458308857992	0.8886253953902215	sig active	chr9	21994716.0	21994830.0
41	0.030806211338594503	0.12262010542635582	0.04335275402839278	G	1.0	not sig	-0.13893458308857992	0.8886253953902215	sig active	chr9	21994716.0	21994830.0
42	0.01679857498659616	0.1678233679753241	0.05933452076845847	C	1.0	not sig	-0.13893458308857992	0.8886253953902215	sig active	chr9	21994716.0	21994830.0
43	0.01679857498659616	0.1678233679753241	0.05933452076845847	C	1.0	not sig	-0.13893458308857992	0.8886253953902215	sig active	chr9	21994716.0	21994830.0
44	0.2590307751895623	0.1746713564593596	0.061755650315732914	T	0.23469041136938928	not sig	-0.13893458308857992	0.8886253953902215	sig active	chr9	21994716.0	21994830.0
45	0.00508355751031098	0.13835219667394671	0.04891488823010131	G	1.0	not sig	-0.13893458308857992	0.8886253953902215	sig active	chr9	21994716.0	21994830.0
46	0.00508355751031098	0.13835219667394671	0.04891488823010131	G	1.0	not sig	-0.13893458308857992	0.8886253953902215	sig active	chr9	21994716.0	21994830.0
47	0.03150005537232771	0.15886558919411484	0.05616746770817745	A	1.0	not sig	-0.13893458308857992	0.8886253953902215	sig active	chr9	21994716.0	21994830.0
48	0.03150005537232771	0.15886558919411484	0.05616746770817745	A	1.0	not sig	-0.13893458308857992	0.8886253953902215	sig active	chr9	21994716.0	21994830.0
49	0.11756774075159979	0.19768929064304497	0.06989371899082769	C	1.0	not sig	-0.13893458308857992	0.8886253953902215	sig active	chr9	21994716.0	21994830.0
50	-0.2836476095309656	0.24569821903349767	0.08686743840202192	G	1.0	not sig	-0.13893458308857992	0.8886253953902215	sig active	chr9	21994716.0	21994830.0
51	-0.03637130556095126	0.23345113669616285	0.08253744091678221	C	1.0	not sig	-0.13893458308857992	0.8886253953902215	sig active	chr9	21994716.0	21994830.0
52	0.039751005563402594	0.1423884429473651	0.05034191678533785	A	1.0	not sig	-0.13893458308857992	0.8886253953902215	sig active	chr9	21994716.0	21994830.0
53	0.039751005563402594	0.1423884429473651	0.05034191678533785	A	1.0	not sig	-0.13893458308857992	0.8886253953902215	sig active	chr9	21994716.0	21994830.0
54	-0.09281040554222775	0.16739387588982643	0.05918267238539779	C	1.0	not sig	-0.13893458308857992	0.8886253953902215	sig active	chr9	21994716.0	21994830.0
55	-0.14282534644486222	0.29695374603812574	0.10498900376115329	T	1.0	not sig	-0.13893458308857992	0.8886253953902215	sig active	chr9	21994716.0	21994830.0
56	0.10030250947788974	0.10792932073066881	0.03815877728875687	C	1.0	not sig	-0.13893458308857992	0.8886253953902215	sig active	chr9	21994716.0	21994830.0
57	0.10030250947788974	0.10792932073066881	0.03815877728875687	C	1.0	not sig	-0.13893458308857992	0.8886253953902215	sig active	chr9	21994716.0	21994830.0
58	0.17760361956475945	0.2009157835460447	0.07103445649640838	A	1.0	not sig	-0.13893458308857992	0.8886253953902215	sig active	chr9	21994716.0	21994830.0
59	-0.059640418151659574	0.17592956254936643	0.06220049334491993	G	1.0	not sig	-0.13893458308857992	0.8886253953902215	sig active	chr9	21994716.0	21994830.0
60	-0.059640418151659574	0.17592956254936643	0.06220049334491993	G	1.0	not sig	-0.13893458308857992	0.8886253953902215	sig active	chr9	21994716.0	21994830.0
61	0.18753831299919582	0.20366899041191006	0.07200786211883976	C	1.0	not sig	-0.13893458308857992	0.8886253953902215	sig active	chr9	21994716.0	21994830.0
62	-0.03901701238823829	0.2760066551398328	0.0975830887509963	A	1.0	not sig	-0.13893458308857992	0.8886253953902215	sig active	chr9	21994716.0	21994830.0
63	-0.10699382359846268	0.13715920075572752	0.04849310047825098	G	1.0	not sig	-0.13893458308857992	0.8886253953902215	sig active	chr9	21994716.0	21994830.0
64	0.008019242087282516	0.13373233577432977	0.04728152074497245	C	1.0	not sig	-0.13893458308857992	0.8886253953902215	sig active	chr9	21994716.0	21994830.0
65	0.1363584341756107	0.08802341343751063	0.031120976272425417	T	1.0	not sig	-0.13893458308857992	0.8886253953902215	sig active	chr9	21994716.0	21994830.0
66	-0.08078123011723168	0.17425987572814877	0.061610169908049524	C	1.0	not sig	-0.13893458308857992	0.8886253953902215	sig active	chr9	21994716.0	21994830.0
67	0.10903178605550375	0.11456321120022021	0.04050421175709117	G	1.0	not sig	-0.13893458308857992	0.8886253953902215	sig active	chr9	21994716.0	21994830.0
68	-0.17019071051668008	0.17761059580296476	0.06279482835142966	C	1.0	not sig	-0.13893458308857992	0.8886253953902215	sig active	chr9	21994716.0	21994830.0
69	-0.17019071051668008	0.17761059580296476	0.06279482835142966	C	1.0	not sig	-0.13893458308857992	0.8886253953902215	sig active	chr9	21994716.0	21994830.0
70	-0.17019071051668008	0.17761059580296476	0.06279482835142966	C	1.0	not sig	-0.13893458308857992	0.8886253953902215	sig active	chr9	21994716.0	21994830.0
71	-0.17019071051668008	0.17761059580296476	0.06279482835142966	C	1.0	not sig	-0.13893458308857992	0.8886253953902215	sig active	chr9	21994716.0	21994830.0
72	-0.17019071051668008	0.17761059580296476	0.06279482835142966	C	1.0	not sig	-0.13893458308857992	0.8886253953902215	sig active	chr9	21994716.0	21994830.0
73	-0.05080501746515907	0.1232159211681159	0.043563406704060906	T	1.0	not sig	-0.13893458308857992	0.8886253953902215	sig active	chr9	21994716.0	21994830.0
74	-0.098182667801335	0.1359407898781732	0.048062327181355925	A	1.0	not sig	-0.13893458308857992	0.8886253953902215	sig active	chr9	21994716.0	21994830.0
75	-0.06471268070173941	0.0905006832887427	0.03199682342774301	G	1.0	not sig	-0.13893458308857992	0.8886253953902215	sig active	chr9	21994716.0	21994830.0
76	-0.25191415850158405	0.1782029581774011	0.0630042600773715	C	1.0	not sig	-0.13893458308857992	0.8886253953902215	sig active	chr9	21994716.0	21994830.0
77	-0.14540564678982418	0.11637533876769438	0.041144895602759204	T	1.0	not sig	-0.13893458308857992	0.8886253953902215	sig active	chr9	21994716.0	21994830.0
78	-0.13058474580658688	0.2501456706510066	0.08843985000089176	A	1.0	not sig	-0.13893458308857992	0.8886253953902215	sig active	chr9	21994716.0	21994830.0
79	-0.0757953767394691	0.16055924399432264	0.05676626510528549	C	1.0	not sig	-0.13893458308857992	0.8886253953902215	sig active	chr9	21994716.0	21994830.0
80	-0.11017237273277358	0.22193257534598476	0.07846501449667011	A	1.0	not sig	-0.13893458308857992	0.8886253953902215	sig active	chr9	21994716.0	21994830.0
81	0.05376551363108974	0.15898217569151538	0.0562086872596308	T	1.0	not sig	-0.13893458308857992	0.8886253953902215	sig active	chr9	21994716.0	21994830.0
82	-0.08389660603730707	0.13736611493562428	0.0485662556881153	C	1.0	not sig	-0.13893458308857992	0.8886253953902215	sig active	chr9	21994716.0	21994830.0
83	-0.08389660603730707	0.13736611493562428	0.0485662556881153	C	1.0	not sig	-0.13893458308857992	0.8886253953902215	sig active	chr9	21994716.0	21994830.0
84	-0.6730004782856843	0.16519175363202698	0.05840410459465188	G	3.1075086761251284e-15	sig	-0.13893458308857992	0.8886253953902215	sig active	chr9	21994716.0	21994830.0
85	-0.3043210919693099	0.17494536779856185	0.06185252795376887	T	0.029294982028868162	sig	-0.13893458308857992	0.8886253953902215	sig active	chr9	21994716.0	21994830.0
86	-0.11860921124931278	0.13543149892792047	0.0478822656390956	C	1.0	not sig	-0.13893458308857992	0.8886253953902215	sig active	chr9	21994716.0	21994830.0
87	-0.2584665146875801	0.14302632183358766	0.050567441028349695	A	1.0	not sig	-0.13893458308857992	0.8886253953902215	sig active	chr9	21994716.0	21994830.0
88	-0.11816780850198247	0.18547783231061607	0.06557631649330897	C	1.0	not sig	-0.13893458308857992	0.8886253953902215	sig active	chr9	21994716.0	21994830.0
89	-0.11816780850198247	0.18547783231061607	0.06557631649330897	C	1.0	not sig	-0.13893458308857992	0.8886253953902215	sig active	chr9	21994716.0	21994830.0
90	-0.4109308473882252	0.14000353432129495	0.049498724254335595	T	0.007575221103434053	sig	-0.13893458308857992	0.8886253953902215	sig active	chr9	21994716.0	21994830.0
91	-0.3076963516133328	0.16110677411015292	0.05695984623418922	G	1.0	not sig	-0.13893458308857992	0.8886253953902215	sig active	chr9	21994716.0	21994830.0
92	-0.5855592943889918	0.22615309278438053	0.07995719274707297	A	8.524258623937182e-16	sig	-0.13893458308857992	0.8886253953902215	sig active	chr9	21994716.0	21994830.0
93	-0.5207812868551939	0.12691155578239693	0.04487001085233383	C	2.3252913861745967e-09	sig	-0.13893458308857992	0.8886253953902215	sig active	chr9	21994716.0	21994830.0
94	0.03052160279327284	0.13840964213126805	0.04893519826631145	A	1.0	not sig	-0.13893458308857992	0.8886253953902215	sig active	chr9	21994716.0	21994830.0
95	-0.13077461114705569	0.1475878374916486	0.052180180355501454	C	1.0	not sig	-0.13893458308857992	0.8886253953902215	sig active	chr9	21994716.0	21994830.0
96	-0.03019089805761403	0.1613658877330101	0.05705145673409928	G	1.0	not sig	-0.13893458308857992	0.8886253953902215	sig active	chr9	21994716.0	21994830.0
97	-0.03019089805761403	0.1613658877330101	0.05705145673409928	G	1.0	not sig	-0.13893458308857992	0.8886253953902215	sig active	chr9	21994716.0	21994830.0
98	0.1800855634988604	0.14073221851474596	0.04975635302160193	C	1.0	not sig	-0.13893458308857992	0.8886253953902215	sig active	chr9	21994716.0	21994830.0
99	0.1800855634988604	0.14073221851474596	0.04975635302160193	C	1.0	not sig	-0.13893458308857992	0.8886253953902215	sig active	chr9	21994716.0	21994830.0
100	0.1800855634988604	0.14073221851474596	0.04975635302160193	C	1.0	not sig	-0.13893458308857992	0.8886253953902215	sig active	chr9	21994716.0	21994830.0
101	-0.2434216028924576	0.11794259152954954	0.04169900313062977	T	1.0	not sig	-0.13893458308857992	0.8886253953902215	sig active	chr9	21994716.0	21994830.0
102	-0.17041267840350788	0.1266435504236965	0.044775256649068125	A	1.0	not sig	-0.13893458308857992	0.8886253953902215	sig active	chr9	21994716.0	21994830.0
103	0.29564378523616175	0.17617147449036188	0.062286022131883875	C	1.0	not sig	-0.13893458308857992	0.8886253953902215	sig active	chr9	21994716.0	21994830.0
104	0.29564378523616175	0.17617147449036188	0.062286022131883875	C	1.0	not sig	-0.13893458308857992	0.8886253953902215	sig active	chr9	21994716.0	21994830.0
