## Supplementary material for "High-throughput functional analysis of IncRNA core promoters elucidatesrules governing tissue-specificity": CDKN2A__p1__tile1.chr9:21994352-21994466.plus.av.log2FC.HepG2.txt

delpos	mean.log2FC	sd	se	seq	padj	sig	wt_activ	wt_l2fc	wt_class	tile_chr	tile_start	tile_end
11	-0.004575980614915761	0.13954830099993404	0.04933777497005741	C	1.0	not sig	-0.44090056991203846	0.5866594085667629	sig active	chr9	21994352.0	21994466.0
12	-0.004575980614915761	0.13954830099993404	0.04933777497005741	C	1.0	not sig	-0.44090056991203846	0.5866594085667629	sig active	chr9	21994352.0	21994466.0
13	-0.10249503865697042	0.2102165135068815	0.07432276110905468	G	1.0	not sig	-0.44090056991203846	0.5866594085667629	sig active	chr9	21994352.0	21994466.0
14	-0.13744076312273046	0.14957410994595816	0.05288243371636461	C	1.0	not sig	-0.44090056991203846	0.5866594085667629	sig active	chr9	21994352.0	21994466.0
15	-0.1408816848629399	0.18986497271728908	0.06712740485909696	T	1.0	not sig	-0.44090056991203846	0.5866594085667629	sig active	chr9	21994352.0	21994466.0
16	-0.13784091314045444	0.12390878969596196	0.04380837272131625	G	1.0	not sig	-0.44090056991203846	0.5866594085667629	sig active	chr9	21994352.0	21994466.0
17	-0.06941114327449899	0.15903600799434756	0.05622771985282057	C	1.0	not sig	-0.44090056991203846	0.5866594085667629	sig active	chr9	21994352.0	21994466.0
18	-0.2756903419379923	0.12327967998431379	0.04358594884970788	G	0.0500557992727283	not sig	-0.44090056991203846	0.5866594085667629	sig active	chr9	21994352.0	21994466.0
19	-0.4129637435689351	0.20851416076538654	0.07372088852531337	C	6.6676842693566425e-06	sig	-0.44090056991203846	0.5866594085667629	sig active	chr9	21994352.0	21994466.0
20	-0.4129637435689351	0.20851416076538654	0.07372088852531337	C	6.6676842693566425e-06	sig	-0.44090056991203846	0.5866594085667629	sig active	chr9	21994352.0	21994466.0
21	0.22941593047892772	0.14573227727194357	0.05152414074837473	G	1.0	not sig	-0.44090056991203846	0.5866594085667629	sig active	chr9	21994352.0	21994466.0
22	-0.0209291431654365	0.1303460057360232	0.04608427227826131	C	1.0	not sig	-0.44090056991203846	0.5866594085667629	sig active	chr9	21994352.0	21994466.0
23	-0.0209291431654365	0.1303460057360232	0.04608427227826131	C	1.0	not sig	-0.44090056991203846	0.5866594085667629	sig active	chr9	21994352.0	21994466.0
24	-0.0209291431654365	0.1303460057360232	0.04608427227826131	C	1.0	not sig	-0.44090056991203846	0.5866594085667629	sig active	chr9	21994352.0	21994466.0
25	-0.35114089922517494	0.1974718420635042	0.06981683930825136	T	0.2568089633988203	not sig	-0.44090056991203846	0.5866594085667629	sig active	chr9	21994352.0	21994466.0
26	-0.35114089922517494	0.1974718420635042	0.06981683930825136	T	0.2568089633988203	not sig	-0.44090056991203846	0.5866594085667629	sig active	chr9	21994352.0	21994466.0
27	-0.35114089922517494	0.1974718420635042	0.06981683930825136	T	0.2568089633988203	not sig	-0.44090056991203846	0.5866594085667629	sig active	chr9	21994352.0	21994466.0
28	0.1485941975761453	0.1433248333153457	0.050672980774856276	G	1.0	not sig	-0.44090056991203846	0.5866594085667629	sig active	chr9	21994352.0	21994466.0
29	0.1485941975761453	0.1433248333153457	0.050672980774856276	G	1.0	not sig	-0.44090056991203846	0.5866594085667629	sig active	chr9	21994352.0	21994466.0
30	0.3043376868268448	0.12868360517214977	0.04549652492237969	C	0.031163833759279128	sig	-0.44090056991203846	0.5866594085667629	sig active	chr9	21994352.0	21994466.0
31	0.27924426466053903	0.1499946079085379	0.05303110219677225	A	0.7172021621252782	not sig	-0.44090056991203846	0.5866594085667629	sig active	chr9	21994352.0	21994466.0
32	0.0820894840830284	0.08537575025158184	0.030184885975891303	C	1.0	not sig	-0.44090056991203846	0.5866594085667629	sig active	chr9	21994352.0	21994466.0
33	0.0820894840830284	0.08537575025158184	0.030184885975891303	C	1.0	not sig	-0.44090056991203846	0.5866594085667629	sig active	chr9	21994352.0	21994466.0
34	-0.07959116938142896	0.17671533711073806	0.062478306605334814	A	1.0	not sig	-0.44090056991203846	0.5866594085667629	sig active	chr9	21994352.0	21994466.0
35	-0.14485255648159734	0.17414698693475764	0.0615702576923861	G	1.0	not sig	-0.44090056991203846	0.5866594085667629	sig active	chr9	21994352.0	21994466.0
36	-0.0318437769074746	0.15132212744108864	0.05350045122858436	A	1.0	not sig	-0.44090056991203846	0.5866594085667629	sig active	chr9	21994352.0	21994466.0
37	0.2001249533056954	0.16876360220306275	0.059666943767627316	G	1.0	not sig	-0.44090056991203846	0.5866594085667629	sig active	chr9	21994352.0	21994466.0
38	0.2001249533056954	0.16876360220306275	0.059666943767627316	G	1.0	not sig	-0.44090056991203846	0.5866594085667629	sig active	chr9	21994352.0	21994466.0
39	0.478676525404988	0.18078778037245286	0.06391813272851281	T	4.931260856744354e-10	sig	-0.44090056991203846	0.5866594085667629	sig active	chr9	21994352.0	21994466.0
40	0.12651373548828915	0.13825024308590794	0.04887884219336705	G	1.0	not sig	-0.44090056991203846	0.5866594085667629	sig active	chr9	21994352.0	21994466.0
41	-0.2435258687060921	0.16921138187998316	0.05982525779064129	A	1.0	not sig	-0.44090056991203846	0.5866594085667629	sig active	chr9	21994352.0	21994466.0
42	0.006434000496535884	0.13236382406082642	0.046797678788596725	G	1.0	not sig	-0.44090056991203846	0.5866594085667629	sig active	chr9	21994352.0	21994466.0
43	-0.30927937886931267	0.11250865453521866	0.039777816282013864	C	0.007477459202993096	sig	-0.44090056991203846	0.5866594085667629	sig active	chr9	21994352.0	21994466.0
44	-0.008169028374195073	0.2365323171050384	0.08362680269736972	A	1.0	not sig	-0.44090056991203846	0.5866594085667629	sig active	chr9	21994352.0	21994466.0
45	-0.28084985253914485	0.14055248049703323	0.04969280603602108	G	0.0013040222288823512	sig	-0.44090056991203846	0.5866594085667629	sig active	chr9	21994352.0	21994466.0
46	-0.009743913871003113	0.16295617277991944	0.05761370740444386	C	1.0	not sig	-0.44090056991203846	0.5866594085667629	sig active	chr9	21994352.0	21994466.0
47	-0.20767786240114872	0.1349165505933697	0.047700203909434816	G	1.0	not sig	-0.44090056991203846	0.5866594085667629	sig active	chr9	21994352.0	21994466.0
48	-0.0031279049408051464	0.17196153758474236	0.06079758466471834	C	1.0	not sig	-0.44090056991203846	0.5866594085667629	sig active	chr9	21994352.0	21994466.0
49	-0.0031279049408051464	0.17196153758474236	0.06079758466471834	C	1.0	not sig	-0.44090056991203846	0.5866594085667629	sig active	chr9	21994352.0	21994466.0
50	0.06606119162896831	0.13250993482747928	0.04684933674554903	A	1.0	not sig	-0.44090056991203846	0.5866594085667629	sig active	chr9	21994352.0	21994466.0
51	-0.017084726435842863	0.16419690605304865	0.058052372859980585	C	1.0	not sig	-0.44090056991203846	0.5866594085667629	sig active	chr9	21994352.0	21994466.0
52	0.19032843398225166	0.18549345763142283	0.06558184087845931	T	1.0	not sig	-0.44090056991203846	0.5866594085667629	sig active	chr9	21994352.0	21994466.0
53	-0.12957793272370016	0.08920207995736254	0.03153769781689783	C	1.0	not sig	-0.44090056991203846	0.5866594085667629	sig active	chr9	21994352.0	21994466.0
54	-0.12957793272370016	0.08920207995736254	0.03153769781689783	C	1.0	not sig	-0.44090056991203846	0.5866594085667629	sig active	chr9	21994352.0	21994466.0
55	0.21728997879915055	0.1756239692587381	0.062092449800875735	T	1.0	not sig	-0.44090056991203846	0.5866594085667629	sig active	chr9	21994352.0	21994466.0
56	0.26018753851205045	0.20183116393131514	0.07135809233530332	G	1.0	not sig	-0.44090056991203846	0.5866594085667629	sig active	chr9	21994352.0	21994466.0
57	-0.14140086253880624	0.12388475061176805	0.04379987362159274	C	1.0	not sig	-0.44090056991203846	0.5866594085667629	sig active	chr9	21994352.0	21994466.0
58	-0.14140086253880624	0.12388475061176805	0.04379987362159274	C	1.0	not sig	-0.44090056991203846	0.5866594085667629	sig active	chr9	21994352.0	21994466.0
59	-0.14140086253880624	0.12388475061176805	0.04379987362159274	C	1.0	not sig	-0.44090056991203846	0.5866594085667629	sig active	chr9	21994352.0	21994466.0
60	-0.14140086253880624	0.12388475061176805	0.04379987362159274	C	1.0	not sig	-0.44090056991203846	0.5866594085667629	sig active	chr9	21994352.0	21994466.0
61	-0.14140086253880624	0.12388475061176805	0.04379987362159274	C	1.0	not sig	-0.44090056991203846	0.5866594085667629	sig active	chr9	21994352.0	21994466.0
62	0.03990623483351423	0.11620535835533435	0.041084798451634874	T	1.0	not sig	-0.44090056991203846	0.5866594085667629	sig active	chr9	21994352.0	21994466.0
63	0.03990623483351423	0.11620535835533435	0.041084798451634874	T	1.0	not sig	-0.44090056991203846	0.5866594085667629	sig active	chr9	21994352.0	21994466.0
64	0.20031335025117597	0.15700323143752026	0.05550902480883576	A	1.0	not sig	-0.44090056991203846	0.5866594085667629	sig active	chr9	21994352.0	21994466.0
65	0.20031335025117597	0.15700323143752026	0.05550902480883576	A	1.0	not sig	-0.44090056991203846	0.5866594085667629	sig active	chr9	21994352.0	21994466.0
66	-0.05440249687463407	0.16903605130795318	0.059763269072425435	C	1.0	not sig	-0.44090056991203846	0.5866594085667629	sig active	chr9	21994352.0	21994466.0
67	-0.11640492344627937	0.15582793950615031	0.055093496361562994	T	1.0	not sig	-0.44090056991203846	0.5866594085667629	sig active	chr9	21994352.0	21994466.0
68	0.05288398213796995	0.15576181929581495	0.05507011933701218	G	1.0	not sig	-0.44090056991203846	0.5866594085667629	sig active	chr9	21994352.0	21994466.0
69	0.05565723316702764	0.1542662939779145	0.054541371290150395	C	1.0	not sig	-0.44090056991203846	0.5866594085667629	sig active	chr9	21994352.0	21994466.0
70	-0.06205245886431288	0.17276686374977365	0.06108231046089863	A	1.0	not sig	-0.44090056991203846	0.5866594085667629	sig active	chr9	21994352.0	21994466.0
71	-0.13171147807079944	0.17355683004938033	0.061361605724578994	G	1.0	not sig	-0.44090056991203846	0.5866594085667629	sig active	chr9	21994352.0	21994466.0
72	-0.1268742110300568	0.16057364828727724	0.056771357791898694	A	1.0	not sig	-0.44090056991203846	0.5866594085667629	sig active	chr9	21994352.0	21994466.0
73	0.04999527146554504	0.21594911352344517	0.07634954128182582	C	1.0	not sig	-0.44090056991203846	0.5866594085667629	sig active	chr9	21994352.0	21994466.0
74	-0.22556563173098126	0.1625153826835819	0.05745786457134379	T	1.0	not sig	-0.44090056991203846	0.5866594085667629	sig active	chr9	21994352.0	21994466.0
75	-0.05466927434044742	0.14459485029123606	0.05112199958279332	G	1.0	not sig	-0.44090056991203846	0.5866594085667629	sig active	chr9	21994352.0	21994466.0
76	-0.05466927434044742	0.14459485029123606	0.05112199958279332	G	1.0	not sig	-0.44090056991203846	0.5866594085667629	sig active	chr9	21994352.0	21994466.0
77	-0.05466927434044742	0.14459485029123606	0.05112199958279332	G	1.0	not sig	-0.44090056991203846	0.5866594085667629	sig active	chr9	21994352.0	21994466.0
78	0.2350747390223414	0.12122508429011206	0.04285953957572452	A	1.0	not sig	-0.44090056991203846	0.5866594085667629	sig active	chr9	21994352.0	21994466.0
79	-0.13883042632692408	0.21716583778797613	0.07677971827096786	C	1.0	not sig	-0.44090056991203846	0.5866594085667629	sig active	chr9	21994352.0	21994466.0
80	-0.13883042632692408	0.21716583778797613	0.07677971827096786	C	1.0	not sig	-0.44090056991203846	0.5866594085667629	sig active	chr9	21994352.0	21994466.0
81	-0.13883042632692408	0.21716583778797613	0.07677971827096786	C	1.0	not sig	-0.44090056991203846	0.5866594085667629	sig active	chr9	21994352.0	21994466.0
82	-0.10483252073898515	0.1459637288305462	0.05160597123167679	A	1.0	not sig	-0.44090056991203846	0.5866594085667629	sig active	chr9	21994352.0	21994466.0
83	-0.16437548204972577	0.14820704188735592	0.05239910216907403	C	1.0	not sig	-0.44090056991203846	0.5866594085667629	sig active	chr9	21994352.0	21994466.0
84	-0.3546447165467025	0.1463799530771142	0.05175312872529804	G	0.011863046672386577	sig	-0.44090056991203846	0.5866594085667629	sig active	chr9	21994352.0	21994466.0
85	-0.24106912673756828	0.13817535426050334	0.04885236499522771	C	1.0	not sig	-0.44090056991203846	0.5866594085667629	sig active	chr9	21994352.0	21994466.0
86	-0.24725344938201696	0.25298968687914936	0.08944536158125391	A	1.0	not sig	-0.44090056991203846	0.5866594085667629	sig active	chr9	21994352.0	21994466.0
87	-0.09840816210346855	0.22612107816719693	0.07994587387061916	C	1.0	not sig	-0.44090056991203846	0.5866594085667629	sig active	chr9	21994352.0	21994466.0
88	-0.09840816210346855	0.22612107816719693	0.07994587387061916	C	1.0	not sig	-0.44090056991203846	0.5866594085667629	sig active	chr9	21994352.0	21994466.0
89	-0.18755708414476652	0.15557743644688724	0.05500493015560654	G	1.0	not sig	-0.44090056991203846	0.5866594085667629	sig active	chr9	21994352.0	21994466.0
90	-0.20753602312771652	0.2221818838139922	0.07855315835083775	C	0.8688438678006787	not sig	-0.44090056991203846	0.5866594085667629	sig active	chr9	21994352.0	21994466.0
91	-0.20753602312771652	0.2221818838139922	0.07855315835083775	C	0.8688438678006787	not sig	-0.44090056991203846	0.5866594085667629	sig active	chr9	21994352.0	21994466.0
92	-0.20753602312771652	0.2221818838139922	0.07855315835083775	C	0.8688438678006787	not sig	-0.44090056991203846	0.5866594085667629	sig active	chr9	21994352.0	21994466.0
93	-0.20753602312771652	0.2221818838139922	0.07855315835083775	C	0.8688438678006787	not sig	-0.44090056991203846	0.5866594085667629	sig active	chr9	21994352.0	21994466.0
94	-0.20753602312771652	0.2221818838139922	0.07855315835083775	C	0.8688438678006787	not sig	-0.44090056991203846	0.5866594085667629	sig active	chr9	21994352.0	21994466.0
95	-0.21686827469413433	0.19917373584247045	0.07041854962423448	T	1.0	not sig	-0.44090056991203846	0.5866594085667629	sig active	chr9	21994352.0	21994466.0
96	-0.043064356452279115	0.17054880851147872	0.06029810951087628	G	1.0	not sig	-0.44090056991203846	0.5866594085667629	sig active	chr9	21994352.0	21994466.0
97	-0.1769140557950637	0.09773314025687722	0.03455388311114692	C	1.0	not sig	-0.44090056991203846	0.5866594085667629	sig active	chr9	21994352.0	21994466.0
98	-0.1769140557950637	0.09773314025687722	0.03455388311114692	C	1.0	not sig	-0.44090056991203846	0.5866594085667629	sig active	chr9	21994352.0	21994466.0
99	-0.1769140557950637	0.09773314025687722	0.03455388311114692	C	1.0	not sig	-0.44090056991203846	0.5866594085667629	sig active	chr9	21994352.0	21994466.0
100	-0.15907136244376913	0.10318242447819549	0.03648049602390042	A	1.0	not sig	-0.44090056991203846	0.5866594085667629	sig active	chr9	21994352.0	21994466.0
101	-0.01004154760639464	0.1184235969241448	0.04186906421878257	T	1.0	not sig	-0.44090056991203846	0.5866594085667629	sig active	chr9	21994352.0	21994466.0
102	-0.03200870255803849	0.19101718397805045	0.0675347730570189	C	1.0	not sig	-0.44090056991203846	0.5866594085667629	sig active	chr9	21994352.0	21994466.0
103	-0.2508314151822343	0.11235518413561373	0.039723556301877835	T	1.0	not sig	-0.44090056991203846	0.5866594085667629	sig active	chr9	21994352.0	21994466.0
104	-0.21490187175345896	0.15967019297893717	0.05645193810438557	C	1.0	not sig	-0.44090056991203846	0.5866594085667629	sig active	chr9	21994352.0	21994466.0
