## Supplementary material for "High-throughput functional analysis of IncRNA core promoters elucidatesrules governing tissue-specificity": CDKN2A__p1__tile1.chr9:21994446-21994560.minus.av.log2FC.HepG2.txt

delpos	mean.log2FC	sd	se	seq	padj	sig	wt_activ	wt_l2fc	wt_class	tile_chr	tile_start	tile_end
11	-0.43393358327655396	0.7743223853769792	0.27376430476230257	T	1.0	not sig	0.4053110215140431	1.4328709999928446	sig active	chr9	21994446.0	21994560.0
12	-0.246219730114805	0.43927041533724226	0.1553055447297976	G	1.0	not sig	0.4053110215140431	1.4328709999928446	sig active	chr9	21994446.0	21994560.0
13	-0.246219730114805	0.43927041533724226	0.1553055447297976	G	1.0	not sig	0.4053110215140431	1.4328709999928446	sig active	chr9	21994446.0	21994560.0
14	-0.4543309896582346	0.45998932270327964	0.16263078467844808	A	1.0	not sig	0.4053110215140431	1.4328709999928446	sig active	chr9	21994446.0	21994560.0
15	-0.2737175306173688	0.5693829632262788	0.20130727719469615	G	1.0	not sig	0.4053110215140431	1.4328709999928446	sig active	chr9	21994446.0	21994560.0
16	-0.2737175306173688	0.5693829632262788	0.20130727719469615	G	1.0	not sig	0.4053110215140431	1.4328709999928446	sig active	chr9	21994446.0	21994560.0
17	-0.7476438881462437	1.1258398453596627	0.39804449459191577	T	1.0	not sig	0.4053110215140431	1.4328709999928446	sig active	chr9	21994446.0	21994560.0
18	-0.5417215041677252	0.8385170964384442	0.29646056251623903	C	1.0	not sig	0.4053110215140431	1.4328709999928446	sig active	chr9	21994446.0	21994560.0
19	-0.5417215041677252	0.8385170964384442	0.29646056251623903	C	1.0	not sig	0.4053110215140431	1.4328709999928446	sig active	chr9	21994446.0	21994560.0
20	0.0050161865102216485	0.45726270123818147	0.1616667784145982	G	1.0	not sig	0.4053110215140431	1.4328709999928446	sig active	chr9	21994446.0	21994560.0
21	0.0050161865102216485	0.45726270123818147	0.1616667784145982	G	1.0	not sig	0.4053110215140431	1.4328709999928446	sig active	chr9	21994446.0	21994560.0
22	0.0050161865102216485	0.45726270123818147	0.1616667784145982	G	1.0	not sig	0.4053110215140431	1.4328709999928446	sig active	chr9	21994446.0	21994560.0
23	-0.34708559894713636	0.6739018220481849	0.23826027411212078	T	1.0	not sig	0.4053110215140431	1.4328709999928446	sig active	chr9	21994446.0	21994560.0
24	-0.15332423007093074	0.39694820592482855	0.14034238409464017	G	1.0	not sig	0.4053110215140431	1.4328709999928446	sig active	chr9	21994446.0	21994560.0
25	-0.15332423007093074	0.39694820592482855	0.14034238409464017	G	1.0	not sig	0.4053110215140431	1.4328709999928446	sig active	chr9	21994446.0	21994560.0
26	-0.15332423007093074	0.39694820592482855	0.14034238409464017	G	1.0	not sig	0.4053110215140431	1.4328709999928446	sig active	chr9	21994446.0	21994560.0
27	-0.6233136402400244	0.5175306146313642	0.18297470353873974	A	1.0	not sig	0.4053110215140431	1.4328709999928446	sig active	chr9	21994446.0	21994560.0
28	-0.1265065737922534	0.49620795552676833	0.17543600511584534	G	1.0	not sig	0.4053110215140431	1.4328709999928446	sig active	chr9	21994446.0	21994560.0
29	0.20678287269631526	0.9948667458988276	0.3517385112010274	T	1.0	not sig	0.4053110215140431	1.4328709999928446	sig active	chr9	21994446.0	21994560.0
30	-0.6503549615916804	0.6670050082075815	0.2358218821944848	G	1.0	not sig	0.4053110215140431	1.4328709999928446	sig active	chr9	21994446.0	21994560.0
31	-0.6503549615916804	0.6670050082075815	0.2358218821944848	G	1.0	not sig	0.4053110215140431	1.4328709999928446	sig active	chr9	21994446.0	21994560.0
32	-0.6503549615916804	0.6670050082075815	0.2358218821944848	G	1.0	not sig	0.4053110215140431	1.4328709999928446	sig active	chr9	21994446.0	21994560.0
33	-0.6503549615916804	0.6670050082075815	0.2358218821944848	G	1.0	not sig	0.4053110215140431	1.4328709999928446	sig active	chr9	21994446.0	21994560.0
34	-0.6503549615916804	0.6670050082075815	0.2358218821944848	G	1.0	not sig	0.4053110215140431	1.4328709999928446	sig active	chr9	21994446.0	21994560.0
35	-0.13997559416734223	0.4929056015728113	0.17426844667848473	T	1.0	not sig	0.4053110215140431	1.4328709999928446	sig active	chr9	21994446.0	21994560.0
36	-0.6034279355587323	0.546198065844131	0.1931101781146807	G	1.0	not sig	0.4053110215140431	1.4328709999928446	sig active	chr9	21994446.0	21994560.0
37	-0.6034279355587323	0.546198065844131	0.1931101781146807	G	1.0	not sig	0.4053110215140431	1.4328709999928446	sig active	chr9	21994446.0	21994560.0
38	-0.6034279355587323	0.546198065844131	0.1931101781146807	G	1.0	not sig	0.4053110215140431	1.4328709999928446	sig active	chr9	21994446.0	21994560.0
39	-0.6034279355587323	0.546198065844131	0.1931101781146807	G	1.0	not sig	0.4053110215140431	1.4328709999928446	sig active	chr9	21994446.0	21994560.0
40	-0.7383786396920526	0.5642778861492104	0.19950235988485862	T	1.0	not sig	0.4053110215140431	1.4328709999928446	sig active	chr9	21994446.0	21994560.0
41	-0.4550533309813576	0.34511376807442723	0.12201614284313446	G	1.0	not sig	0.4053110215140431	1.4328709999928446	sig active	chr9	21994446.0	21994560.0
42	-0.4550533309813576	0.34511376807442723	0.12201614284313446	G	1.0	not sig	0.4053110215140431	1.4328709999928446	sig active	chr9	21994446.0	21994560.0
43	-0.4550533309813576	0.34511376807442723	0.12201614284313446	G	1.0	not sig	0.4053110215140431	1.4328709999928446	sig active	chr9	21994446.0	21994560.0
44	-0.4550533309813576	0.34511376807442723	0.12201614284313446	G	1.0	not sig	0.4053110215140431	1.4328709999928446	sig active	chr9	21994446.0	21994560.0
45	-0.4550533309813576	0.34511376807442723	0.12201614284313446	G	1.0	not sig	0.4053110215140431	1.4328709999928446	sig active	chr9	21994446.0	21994560.0
46	-0.444351698055484	0.442925907141607	0.15659795625151668	T	1.0	not sig	0.4053110215140431	1.4328709999928446	sig active	chr9	21994446.0	21994560.0
47	-0.49193269732004974	0.5255541146950984	0.1858114391906983	G	1.0	not sig	0.4053110215140431	1.4328709999928446	sig active	chr9	21994446.0	21994560.0
48	-0.49193269732004974	0.5255541146950984	0.1858114391906983	G	1.0	not sig	0.4053110215140431	1.4328709999928446	sig active	chr9	21994446.0	21994560.0
49	-0.49193269732004974	0.5255541146950984	0.1858114391906983	G	1.0	not sig	0.4053110215140431	1.4328709999928446	sig active	chr9	21994446.0	21994560.0
50	-0.49193269732004974	0.5255541146950984	0.1858114391906983	G	1.0	not sig	0.4053110215140431	1.4328709999928446	sig active	chr9	21994446.0	21994560.0
51	-0.49193269732004974	0.5255541146950984	0.1858114391906983	G	1.0	not sig	0.4053110215140431	1.4328709999928446	sig active	chr9	21994446.0	21994560.0
52	-0.8873580648324483	0.5359030984096694	0.18947035747217947	T	1.0	not sig	0.4053110215140431	1.4328709999928446	sig active	chr9	21994446.0	21994560.0
53	0.12975220679747995	0.6603434915431348	0.23346668039127608	G	1.0	not sig	0.4053110215140431	1.4328709999928446	sig active	chr9	21994446.0	21994560.0
54	-0.2821522087746733	0.7106447587411554	0.2512508639602745	A	1.0	not sig	0.4053110215140431	1.4328709999928446	sig active	chr9	21994446.0	21994560.0
55	-0.2821522087746733	0.7106447587411554	0.2512508639602745	A	1.0	not sig	0.4053110215140431	1.4328709999928446	sig active	chr9	21994446.0	21994560.0
56	-0.45874147609199406	0.5857460539980692	0.20709250341764818	G	1.0	not sig	0.4053110215140431	1.4328709999928446	sig active	chr9	21994446.0	21994560.0
57	-0.45874147609199406	0.5857460539980692	0.20709250341764818	G	1.0	not sig	0.4053110215140431	1.4328709999928446	sig active	chr9	21994446.0	21994560.0
58	0.25205921710134166	0.5996601346372883	0.2120118738046323	T	1.0	not sig	0.4053110215140431	1.4328709999928446	sig active	chr9	21994446.0	21994560.0
59	0.2024256514021025	0.8516828190384339	0.3011153483810759	G	1.0	not sig	0.4053110215140431	1.4328709999928446	sig active	chr9	21994446.0	21994560.0
60	0.2024256514021025	0.8516828190384339	0.3011153483810759	G	1.0	not sig	0.4053110215140431	1.4328709999928446	sig active	chr9	21994446.0	21994560.0
61	0.2024256514021025	0.8516828190384339	0.3011153483810759	G	1.0	not sig	0.4053110215140431	1.4328709999928446	sig active	chr9	21994446.0	21994560.0
62	0.2024256514021025	0.8516828190384339	0.3011153483810759	G	1.0	not sig	0.4053110215140431	1.4328709999928446	sig active	chr9	21994446.0	21994560.0
63	0.2024256514021025	0.8516828190384339	0.3011153483810759	G	1.0	not sig	0.4053110215140431	1.4328709999928446	sig active	chr9	21994446.0	21994560.0
64	0.2024256514021025	0.8516828190384339	0.3011153483810759	G	1.0	not sig	0.4053110215140431	1.4328709999928446	sig active	chr9	21994446.0	21994560.0
65	-0.5331718887341049	0.6958184775340356	0.24600898196960794	C	1.0	not sig	0.4053110215140431	1.4328709999928446	sig active	chr9	21994446.0	21994560.0
66	-0.1180962585592259	0.5443738346042185	0.19246521497458347	G	1.0	not sig	0.4053110215140431	1.4328709999928446	sig active	chr9	21994446.0	21994560.0
67	-0.1180962585592259	0.5443738346042185	0.19246521497458347	G	1.0	not sig	0.4053110215140431	1.4328709999928446	sig active	chr9	21994446.0	21994560.0
68	-0.1180962585592259	0.5443738346042185	0.19246521497458347	G	1.0	not sig	0.4053110215140431	1.4328709999928446	sig active	chr9	21994446.0	21994560.0
69	-0.6643202196352225	0.5739528790945928	0.20292298644466458	C	1.0	not sig	0.4053110215140431	1.4328709999928446	sig active	chr9	21994446.0	21994560.0
70	-0.7527738954931764	0.4978750762378004	0.176025421295759	G	1.0	not sig	0.4053110215140431	1.4328709999928446	sig active	chr9	21994446.0	21994560.0
71	-0.39770324568825344	0.4359974392551115	0.15414837293862957	C	1.0	not sig	0.4053110215140431	1.4328709999928446	sig active	chr9	21994446.0	21994560.0
72	-0.2817149669340111	0.7456719371415682	0.2636348416466559	G	1.0	not sig	0.4053110215140431	1.4328709999928446	sig active	chr9	21994446.0	21994560.0
73	-0.32447586401567324	0.574991912557687	0.20329034024848142	C	1.0	not sig	0.4053110215140431	1.4328709999928446	sig active	chr9	21994446.0	21994560.0
74	-0.5182056306063199	0.5462935128031773	0.19314392371067332	T	1.0	not sig	0.4053110215140431	1.4328709999928446	sig active	chr9	21994446.0	21994560.0
75	0.21405470095383256	0.46102024094998123	0.1629952693199939	C	1.0	not sig	0.4053110215140431	1.4328709999928446	sig active	chr9	21994446.0	21994560.0
76	-0.2594005786453998	0.49986312004955835	0.176728300926054	A	1.0	not sig	0.4053110215140431	1.4328709999928446	sig active	chr9	21994446.0	21994560.0
77	0.15019349335172397	0.7186071364239912	0.2540659895872253	G	1.0	not sig	0.4053110215140431	1.4328709999928446	sig active	chr9	21994446.0	21994560.0
78	0.15019349335172397	0.7186071364239912	0.2540659895872253	G	1.0	not sig	0.4053110215140431	1.4328709999928446	sig active	chr9	21994446.0	21994560.0
79	0.15019349335172397	0.7186071364239912	0.2540659895872253	G	1.0	not sig	0.4053110215140431	1.4328709999928446	sig active	chr9	21994446.0	21994560.0
80	0.053106229333489914	0.6039485928011129	0.2135280727288699	A	1.0	not sig	0.4053110215140431	1.4328709999928446	sig active	chr9	21994446.0	21994560.0
81	0.053106229333489914	0.6039485928011129	0.2135280727288699	A	1.0	not sig	0.4053110215140431	1.4328709999928446	sig active	chr9	21994446.0	21994560.0
82	0.09766577021253983	0.48301337414349754	0.17077101613033105	G	1.0	not sig	0.4053110215140431	1.4328709999928446	sig active	chr9	21994446.0	21994560.0
83	0.09766577021253983	0.48301337414349754	0.17077101613033105	G	1.0	not sig	0.4053110215140431	1.4328709999928446	sig active	chr9	21994446.0	21994560.0
84	-0.4342983981018493	0.6372332223569828	0.2252959663629888	C	1.0	not sig	0.4053110215140431	1.4328709999928446	sig active	chr9	21994446.0	21994560.0
85	0.20563739551322321	0.5836341073370306	0.20634581751488582	G	1.0	not sig	0.4053110215140431	1.4328709999928446	sig active	chr9	21994446.0	21994560.0
86	0.20563739551322321	0.5836341073370306	0.20634581751488582	G	1.0	not sig	0.4053110215140431	1.4328709999928446	sig active	chr9	21994446.0	21994560.0
87	0.20563739551322321	0.5836341073370306	0.20634581751488582	G	1.0	not sig	0.4053110215140431	1.4328709999928446	sig active	chr9	21994446.0	21994560.0
88	0.34346613704131573	0.6459816326771715	0.2283889964939927	T	1.0	not sig	0.4053110215140431	1.4328709999928446	sig active	chr9	21994446.0	21994560.0
89	-0.3175734974192223	0.6315462389368004	0.22328531409253558	G	1.0	not sig	0.4053110215140431	1.4328709999928446	sig active	chr9	21994446.0	21994560.0
90	0.06023656141634265	0.5243820295826329	0.18539704452512223	C	1.0	not sig	0.4053110215140431	1.4328709999928446	sig active	chr9	21994446.0	21994560.0
91	-0.4786279748343435	0.6586246088847515	0.2328589635993727	G	1.0	not sig	0.4053110215140431	1.4328709999928446	sig active	chr9	21994446.0	21994560.0
92	0.7999405629091472	0.5012539004203915	0.17722001604173263	C	1.0	not sig	0.4053110215140431	1.4328709999928446	sig active	chr9	21994446.0	21994560.0
93	-0.6363408577847285	0.538485552380415	0.1903833928295876	G	1.0	not sig	0.4053110215140431	1.4328709999928446	sig active	chr9	21994446.0	21994560.0
94	0.055863767132863534	0.692890306292078	0.24497371709877613	C	1.0	not sig	0.4053110215140431	1.4328709999928446	sig active	chr9	21994446.0	21994560.0
95	0.055863767132863534	0.692890306292078	0.24497371709877613	C	1.0	not sig	0.4053110215140431	1.4328709999928446	sig active	chr9	21994446.0	21994560.0
96	-0.17662442876496715	0.8420218965530248	0.29769969648010075	T	1.0	not sig	0.4053110215140431	1.4328709999928446	sig active	chr9	21994446.0	21994560.0
97	0.008443221922889266	0.4301384480220376	0.15207690672272003	G	1.0	not sig	0.4053110215140431	1.4328709999928446	sig active	chr9	21994446.0	21994560.0
98	-0.34468198679936585	0.5703633474970485	0.2016538953777111	C	1.0	not sig	0.4053110215140431	1.4328709999928446	sig active	chr9	21994446.0	21994560.0
99	-0.14995349480223874	0.6005994910176772	0.21234398643789423	G	1.0	not sig	0.4053110215140431	1.4328709999928446	sig active	chr9	21994446.0	21994560.0
100	-0.14995349480223874	0.6005994910176772	0.21234398643789423	G	1.0	not sig	0.4053110215140431	1.4328709999928446	sig active	chr9	21994446.0	21994560.0
101	-0.14995349480223874	0.6005994910176772	0.21234398643789423	G	1.0	not sig	0.4053110215140431	1.4328709999928446	sig active	chr9	21994446.0	21994560.0
102	-0.14995349480223874	0.6005994910176772	0.21234398643789423	G	1.0	not sig	0.4053110215140431	1.4328709999928446	sig active	chr9	21994446.0	21994560.0
103	-0.6515474925611815	0.7216120321135874	0.25512838064666116	C	1.0	not sig	0.4053110215140431	1.4328709999928446	sig active	chr9	21994446.0	21994560.0
104	-0.1313205612832117	0.7278464207402576	0.2573325698838966	G	1.0	not sig	0.4053110215140431	1.4328709999928446	sig active	chr9	21994446.0	21994560.0
