## Supplementary material for "High-throughput functional analysis of IncRNA core promoters elucidatesrules governing tissue-specificity": CDKN2A__p1__tile2.chr9:21994352-21994466.minus.av.log2FC.HepG2.txt

delpos	mean.log2FC	sd	se	seq	padj	sig	wt_activ	wt_l2fc	wt_class	tile_chr	tile_start	tile_end
11	-0.5350927492642976	0.15916536124167324	0.05627345313199681	G	0.0010815575013946774	sig	-0.21758145304328583	0.8099785254355156	sig active	chr9	21994352.0	21994466.0
12	-0.23003169756204256	0.3415374607634079	0.12075172726752006	A	1.0	not sig	-0.21758145304328583	0.8099785254355156	sig active	chr9	21994352.0	21994466.0
13	-0.42299847571218696	0.20027518517169715	0.07080797076914927	G	0.6666742371026138	not sig	-0.21758145304328583	0.8099785254355156	sig active	chr9	21994352.0	21994466.0
14	-0.26260944129997404	0.2811871947936013	0.09941468611068907	A	1.0	not sig	-0.21758145304328583	0.8099785254355156	sig active	chr9	21994352.0	21994466.0
15	0.007174217907850916	0.21471972985653592	0.07591488851805006	T	1.0	not sig	-0.21758145304328583	0.8099785254355156	sig active	chr9	21994352.0	21994466.0
16	0.04799620514222295	0.12329881758873916	0.04359271501464031	G	1.0	not sig	-0.21758145304328583	0.8099785254355156	sig active	chr9	21994352.0	21994466.0
17	0.04799620514222295	0.12329881758873916	0.04359271501464031	G	1.0	not sig	-0.21758145304328583	0.8099785254355156	sig active	chr9	21994352.0	21994466.0
18	0.04799620514222295	0.12329881758873916	0.04359271501464031	G	1.0	not sig	-0.21758145304328583	0.8099785254355156	sig active	chr9	21994352.0	21994466.0
19	0.26752121523269357	0.1464509907982691	0.05177824435247237	C	1.0	not sig	-0.21758145304328583	0.8099785254355156	sig active	chr9	21994352.0	21994466.0
20	-0.14674092826190183	0.21565034220725174	0.07624390966997362	A	1.0	not sig	-0.21758145304328583	0.8099785254355156	sig active	chr9	21994352.0	21994466.0
21	-0.5058644792875591	0.32002732408954393	0.11314674551435072	G	0.8498704910432237	not sig	-0.21758145304328583	0.8099785254355156	sig active	chr9	21994352.0	21994466.0
22	-0.5058644792875591	0.32002732408954393	0.11314674551435072	G	0.8498704910432237	not sig	-0.21758145304328583	0.8099785254355156	sig active	chr9	21994352.0	21994466.0
23	-0.5058644792875591	0.32002732408954393	0.11314674551435072	G	0.8498704910432237	not sig	-0.21758145304328583	0.8099785254355156	sig active	chr9	21994352.0	21994466.0
24	-0.5058644792875591	0.32002732408954393	0.11314674551435072	G	0.8498704910432237	not sig	-0.21758145304328583	0.8099785254355156	sig active	chr9	21994352.0	21994466.0
25	-0.5058644792875591	0.32002732408954393	0.11314674551435072	G	0.8498704910432237	not sig	-0.21758145304328583	0.8099785254355156	sig active	chr9	21994352.0	21994466.0
26	-0.3824974725795397	0.2233818721460496	0.07897741829430902	C	1.0	not sig	-0.21758145304328583	0.8099785254355156	sig active	chr9	21994352.0	21994466.0
27	-0.4007681625241162	0.20043894353323	0.0708658680931072	G	1.0	not sig	-0.21758145304328583	0.8099785254355156	sig active	chr9	21994352.0	21994466.0
28	-0.4007681625241162	0.20043894353323	0.0708658680931072	G	1.0	not sig	-0.21758145304328583	0.8099785254355156	sig active	chr9	21994352.0	21994466.0
29	-0.32477127260878247	0.3887840650981473	0.13745592442408602	T	1.0	not sig	-0.21758145304328583	0.8099785254355156	sig active	chr9	21994352.0	21994466.0
30	-0.14014198987231155	0.3045398717147369	0.10767110421558586	G	1.0	not sig	-0.21758145304328583	0.8099785254355156	sig active	chr9	21994352.0	21994466.0
31	-0.7017720541531202	0.2928457739994579	0.1035366163184199	C	0.00037953103080143064	sig	-0.21758145304328583	0.8099785254355156	sig active	chr9	21994352.0	21994466.0
32	0.01065196297196909	0.23899924294309105	0.0844989926917554	G	1.0	not sig	-0.21758145304328583	0.8099785254355156	sig active	chr9	21994352.0	21994466.0
33	-0.28800555665805677	0.19579754527156285	0.06922488600060106	T	1.0	not sig	-0.21758145304328583	0.8099785254355156	sig active	chr9	21994352.0	21994466.0
34	-0.5046452512946653	0.20012527561344315	0.07075496973654623	G	1.0	not sig	-0.21758145304328583	0.8099785254355156	sig active	chr9	21994352.0	21994466.0
35	-0.5046452512946653	0.20012527561344315	0.07075496973654623	G	1.0	not sig	-0.21758145304328583	0.8099785254355156	sig active	chr9	21994352.0	21994466.0
36	-0.5046452512946653	0.20012527561344315	0.07075496973654623	G	1.0	not sig	-0.21758145304328583	0.8099785254355156	sig active	chr9	21994352.0	21994466.0
37	-0.3245725906041022	0.279658596325074	0.09887424493928555	T	1.0	not sig	-0.21758145304328583	0.8099785254355156	sig active	chr9	21994352.0	21994466.0
38	-0.037144641013498486	0.2671843232872957	0.09446392341159278	C	1.0	not sig	-0.21758145304328583	0.8099785254355156	sig active	chr9	21994352.0	21994466.0
39	-0.037144641013498486	0.2671843232872957	0.09446392341159278	C	1.0	not sig	-0.21758145304328583	0.8099785254355156	sig active	chr9	21994352.0	21994466.0
40	-0.037144641013498486	0.2671843232872957	0.09446392341159278	C	1.0	not sig	-0.21758145304328583	0.8099785254355156	sig active	chr9	21994352.0	21994466.0
41	-0.5391578961530195	0.23036036574558272	0.0814446883676574	A	0.28871107040352545	not sig	-0.21758145304328583	0.8099785254355156	sig active	chr9	21994352.0	21994466.0
42	0.05010247243568806	0.26514879286177395	0.0937442547279938	G	1.0	not sig	-0.21758145304328583	0.8099785254355156	sig active	chr9	21994352.0	21994466.0
43	-0.07336158037559025	0.3357282473182663	0.11869786015731021	T	1.0	not sig	-0.21758145304328583	0.8099785254355156	sig active	chr9	21994352.0	21994466.0
44	-0.3266500679568503	0.2059012826918732	0.07279709662321592	C	1.0	not sig	-0.21758145304328583	0.8099785254355156	sig active	chr9	21994352.0	21994466.0
45	-0.20259295551192924	0.30033233137216686	0.10618351406141223	T	1.0	not sig	-0.21758145304328583	0.8099785254355156	sig active	chr9	21994352.0	21994466.0
46	0.0667425624157198	0.367762071996446	0.13002352748595114	G	1.0	not sig	-0.21758145304328583	0.8099785254355156	sig active	chr9	21994352.0	21994466.0
47	-0.2454167556668569	0.4189724983546849	0.14812914735863367	C	1.0	not sig	-0.21758145304328583	0.8099785254355156	sig active	chr9	21994352.0	21994466.0
48	-0.04727723870739431	0.32597620303939034	0.11524999183729788	A	1.0	not sig	-0.21758145304328583	0.8099785254355156	sig active	chr9	21994352.0	21994466.0
49	0.03974695350754507	0.3031491100078359	0.10717939569860371	G	1.0	not sig	-0.21758145304328583	0.8099785254355156	sig active	chr9	21994352.0	21994466.0
50	-0.11003391706935016	0.25533648643819873	0.09027508052239862	T	1.0	not sig	-0.21758145304328583	0.8099785254355156	sig active	chr9	21994352.0	21994466.0
51	-0.11003391706935016	0.25533648643819873	0.09027508052239862	T	1.0	not sig	-0.21758145304328583	0.8099785254355156	sig active	chr9	21994352.0	21994466.0
52	-0.13948515442441714	0.24221185231361458	0.08563482162735571	A	1.0	not sig	-0.21758145304328583	0.8099785254355156	sig active	chr9	21994352.0	21994466.0
53	-0.13948515442441714	0.24221185231361458	0.08563482162735571	A	1.0	not sig	-0.21758145304328583	0.8099785254355156	sig active	chr9	21994352.0	21994466.0
54	-0.20635615129356938	0.27009823273342926	0.09549414597615506	G	1.0	not sig	-0.21758145304328583	0.8099785254355156	sig active	chr9	21994352.0	21994466.0
55	-0.20635615129356938	0.27009823273342926	0.09549414597615506	G	1.0	not sig	-0.21758145304328583	0.8099785254355156	sig active	chr9	21994352.0	21994466.0
56	-0.20635615129356938	0.27009823273342926	0.09549414597615506	G	1.0	not sig	-0.21758145304328583	0.8099785254355156	sig active	chr9	21994352.0	21994466.0
57	-0.20635615129356938	0.27009823273342926	0.09549414597615506	G	1.0	not sig	-0.21758145304328583	0.8099785254355156	sig active	chr9	21994352.0	21994466.0
58	-0.20635615129356938	0.27009823273342926	0.09549414597615506	G	1.0	not sig	-0.21758145304328583	0.8099785254355156	sig active	chr9	21994352.0	21994466.0
59	-0.05294127870279765	0.29917772885711397	0.10577530042742776	C	1.0	not sig	-0.21758145304328583	0.8099785254355156	sig active	chr9	21994352.0	21994466.0
60	0.0112136485463405	0.2096704142262977	0.07412968585680373	A	1.0	not sig	-0.21758145304328583	0.8099785254355156	sig active	chr9	21994352.0	21994466.0
61	-0.19162293468793365	0.2101914078670339	0.07431388492496355	G	1.0	not sig	-0.21758145304328583	0.8099785254355156	sig active	chr9	21994352.0	21994466.0
62	-0.19162293468793365	0.2101914078670339	0.07431388492496355	G	1.0	not sig	-0.21758145304328583	0.8099785254355156	sig active	chr9	21994352.0	21994466.0
63	0.009369492411917035	0.25426808502486625	0.08989734358020028	A	1.0	not sig	-0.21758145304328583	0.8099785254355156	sig active	chr9	21994352.0	21994466.0
64	-0.11471116553255511	0.2649455534903227	0.09367239875911518	G	1.0	not sig	-0.21758145304328583	0.8099785254355156	sig active	chr9	21994352.0	21994466.0
65	-0.42296998603575275	0.23318415119248054	0.08244304728671607	T	1.0	not sig	-0.21758145304328583	0.8099785254355156	sig active	chr9	21994352.0	21994466.0
66	-0.18290959673541746	0.2563237918803027	0.09062414570900566	G	1.0	not sig	-0.21758145304328583	0.8099785254355156	sig active	chr9	21994352.0	21994466.0
67	-0.18290959673541746	0.2563237918803027	0.09062414570900566	G	1.0	not sig	-0.21758145304328583	0.8099785254355156	sig active	chr9	21994352.0	21994466.0
68	-0.19962925847056942	0.2081524414079363	0.07359300142004363	C	1.0	not sig	-0.21758145304328583	0.8099785254355156	sig active	chr9	21994352.0	21994466.0
69	-0.013145257031111919	0.18613219716191193	0.06580766940516969	G	1.0	not sig	-0.21758145304328583	0.8099785254355156	sig active	chr9	21994352.0	21994466.0
70	-0.2927561437731784	0.16547332354770783	0.058503654593029905	C	1.0	not sig	-0.21758145304328583	0.8099785254355156	sig active	chr9	21994352.0	21994466.0
71	-0.20664203158137154	0.3896483337777963	0.1377614895461595	T	1.0	not sig	-0.21758145304328583	0.8099785254355156	sig active	chr9	21994352.0	21994466.0
72	-0.02924738699000995	0.34739875767881795	0.12282400866523718	G	1.0	not sig	-0.21758145304328583	0.8099785254355156	sig active	chr9	21994352.0	21994466.0
73	-0.22717481965899186	0.2996295538457903	0.10593504468412905	C	1.0	not sig	-0.21758145304328583	0.8099785254355156	sig active	chr9	21994352.0	21994466.0
74	-0.35563289990676467	0.12028536962619939	0.042527300270107975	T	1.0	not sig	-0.21758145304328583	0.8099785254355156	sig active	chr9	21994352.0	21994466.0
75	0.024636665423639126	0.26567388763331906	0.09392990376485637	C	1.0	not sig	-0.21758145304328583	0.8099785254355156	sig active	chr9	21994352.0	21994466.0
76	0.13070031568424312	0.1973590897611014	0.06977697534943965	A	1.0	not sig	-0.21758145304328583	0.8099785254355156	sig active	chr9	21994352.0	21994466.0
77	-0.028223413914186812	0.3704133399409142	0.13096089225708912	C	1.0	not sig	-0.21758145304328583	0.8099785254355156	sig active	chr9	21994352.0	21994466.0
78	-0.028223413914186812	0.3704133399409142	0.13096089225708912	C	1.0	not sig	-0.21758145304328583	0.8099785254355156	sig active	chr9	21994352.0	21994466.0
79	0.06463564221181153	0.2056655941437069	0.07271376813788771	T	1.0	not sig	-0.21758145304328583	0.8099785254355156	sig active	chr9	21994352.0	21994466.0
80	-0.24545201746428635	0.21623872100070168	0.07645193298735102	C	1.0	not sig	-0.21758145304328583	0.8099785254355156	sig active	chr9	21994352.0	21994466.0
81	0.1018616744118873	0.15146702464993775	0.05355168012806046	T	1.0	not sig	-0.21758145304328583	0.8099785254355156	sig active	chr9	21994352.0	21994466.0
82	-0.04765398418234261	0.2532052773624609	0.08952158432760836	G	1.0	not sig	-0.21758145304328583	0.8099785254355156	sig active	chr9	21994352.0	21994466.0
83	-0.04765398418234261	0.2532052773624609	0.08952158432760836	G	1.0	not sig	-0.21758145304328583	0.8099785254355156	sig active	chr9	21994352.0	21994466.0
84	0.08966541938451066	0.3301980313406561	0.11674263354771304	T	1.0	not sig	-0.21758145304328583	0.8099785254355156	sig active	chr9	21994352.0	21994466.0
85	-0.06635795504713998	0.1599198268750966	0.05654019701477974	G	1.0	not sig	-0.21758145304328583	0.8099785254355156	sig active	chr9	21994352.0	21994466.0
86	-0.12726741047550294	0.17380855272835743	0.06145060313122057	C	1.0	not sig	-0.21758145304328583	0.8099785254355156	sig active	chr9	21994352.0	21994466.0
87	-0.12726741047550294	0.17380855272835743	0.06145060313122057	C	1.0	not sig	-0.21758145304328583	0.8099785254355156	sig active	chr9	21994352.0	21994466.0
88	-0.3617728550922764	0.21158024192683048	0.07480491191577605	A	1.0	not sig	-0.21758145304328583	0.8099785254355156	sig active	chr9	21994352.0	21994466.0
89	-0.3617728550922764	0.21158024192683048	0.07480491191577605	A	1.0	not sig	-0.21758145304328583	0.8099785254355156	sig active	chr9	21994352.0	21994466.0
90	-0.3617728550922764	0.21158024192683048	0.07480491191577605	A	1.0	not sig	-0.21758145304328583	0.8099785254355156	sig active	chr9	21994352.0	21994466.0
91	-0.2780139593112536	0.1831277260741698	0.06474542846515899	G	1.0	not sig	-0.21758145304328583	0.8099785254355156	sig active	chr9	21994352.0	21994466.0
92	-0.2780139593112536	0.1831277260741698	0.06474542846515899	G	1.0	not sig	-0.21758145304328583	0.8099785254355156	sig active	chr9	21994352.0	21994466.0
93	-0.2780139593112536	0.1831277260741698	0.06474542846515899	G	1.0	not sig	-0.21758145304328583	0.8099785254355156	sig active	chr9	21994352.0	21994466.0
94	-0.01127260950354398	0.18198552924855685	0.06434160090473866	C	1.0	not sig	-0.21758145304328583	0.8099785254355156	sig active	chr9	21994352.0	21994466.0
95	-0.16010056920344612	0.3034723868413777	0.10729369131920266	G	1.0	not sig	-0.21758145304328583	0.8099785254355156	sig active	chr9	21994352.0	21994466.0
96	-0.16010056920344612	0.3034723868413777	0.10729369131920266	G	1.0	not sig	-0.21758145304328583	0.8099785254355156	sig active	chr9	21994352.0	21994466.0
97	-0.38635630308091096	0.2274412327560406	0.08041261900161212	C	0.044174722429689194	sig	-0.21758145304328583	0.8099785254355156	sig active	chr9	21994352.0	21994466.0
98	-0.48453844594324524	0.3134670038517227	0.11082732205089137	G	0.019221806452019898	sig	-0.21758145304328583	0.8099785254355156	sig active	chr9	21994352.0	21994466.0
99	-0.0011840973197945748	0.1822555658761781	0.06443707327001853	C	1.0	not sig	-0.21758145304328583	0.8099785254355156	sig active	chr9	21994352.0	21994466.0
100	-0.2517824333149685	0.18656988281281145	0.06596241465105923	A	1.0	not sig	-0.21758145304328583	0.8099785254355156	sig active	chr9	21994352.0	21994466.0
101	-0.23497517710999338	0.1479741977351688	0.052316779329588455	G	1.0	not sig	-0.21758145304328583	0.8099785254355156	sig active	chr9	21994352.0	21994466.0
102	-0.13820789311429788	0.20264287467383998	0.07164507542050397	C	1.0	not sig	-0.21758145304328583	0.8099785254355156	sig active	chr9	21994352.0	21994466.0
103	-0.13721040241662547	0.20394636850887776	0.072105930085499	G	1.0	not sig	-0.21758145304328583	0.8099785254355156	sig active	chr9	21994352.0	21994466.0
104	-0.13721040241662547	0.20394636850887776	0.072105930085499	G	1.0	not sig	-0.21758145304328583	0.8099785254355156	sig active	chr9	21994352.0	21994466.0
