## Supplementary material for "High-throughput functional analysis of IncRNA core promoters elucidatesrules governing tissue-specificity": CDKN2A__p1__tile2.chr9:21994446-21994560.plus.av.log2FC.HepG2.txt

delpos	mean.log2FC	sd	se	seq	padj	sig	wt_activ	wt_l2fc	wt_class	tile_chr	tile_start	tile_end
11	0.5391745014825287	0.6272366280322312	0.2217616365450874	C	1.0	not sig	-0.10740040455006382	0.9201595739287376	sig active	chr9	21994446.0	21994560.0
12	0.17618627253700436	0.55878290941996	0.19755959223100103	G	1.0	not sig	-0.10740040455006382	0.9201595739287376	sig active	chr9	21994446.0	21994560.0
13	0.3996741733794581	0.9929515724969316	0.351061395151213	C	1.0	not sig	-0.10740040455006382	0.9201595739287376	sig active	chr9	21994446.0	21994560.0
14	0.3996741733794581	0.9929515724969316	0.351061395151213	C	1.0	not sig	-0.10740040455006382	0.9201595739287376	sig active	chr9	21994446.0	21994560.0
15	0.3996741733794581	0.9929515724969316	0.351061395151213	C	1.0	not sig	-0.10740040455006382	0.9201595739287376	sig active	chr9	21994446.0	21994560.0
16	0.3996741733794581	0.9929515724969316	0.351061395151213	C	1.0	not sig	-0.10740040455006382	0.9201595739287376	sig active	chr9	21994446.0	21994560.0
17	0.720783340239668	1.0362739179767613	0.36637815728406	G	1.0	not sig	-0.10740040455006382	0.9201595739287376	sig active	chr9	21994446.0	21994560.0
18	1.101961829161561	0.7673287134086388	0.2712916683251987	C	1.0	not sig	-0.10740040455006382	0.9201595739287376	sig active	chr9	21994446.0	21994560.0
19	0.6655836666272762	0.5530990624033726	0.19555004884667307	A	1.0	not sig	-0.10740040455006382	0.9201595739287376	sig active	chr9	21994446.0	21994560.0
20	1.425526485452157	0.768814201861377	0.2718168678043514	G	1.0	not sig	-0.10740040455006382	0.9201595739287376	sig active	chr9	21994446.0	21994560.0
21	1.425526485452157	0.768814201861377	0.2718168678043514	G	1.0	not sig	-0.10740040455006382	0.9201595739287376	sig active	chr9	21994446.0	21994560.0
22	0.35216032517356843	0.7669404688955053	0.2711544031612011	C	1.0	not sig	-0.10740040455006382	0.9201595739287376	sig active	chr9	21994446.0	21994560.0
23	0.4268915297807458	0.461325088866213	0.16310304933439293	G	1.0	not sig	-0.10740040455006382	0.9201595739287376	sig active	chr9	21994446.0	21994560.0
24	-0.34469667134230175	0.8235968982062823	0.29118547584293447	C	1.0	not sig	-0.10740040455006382	0.9201595739287376	sig active	chr9	21994446.0	21994560.0
25	1.0451159357206632	0.910891476473846	0.3220487699698415	G	1.0	not sig	-0.10740040455006382	0.9201595739287376	sig active	chr9	21994446.0	21994560.0
26	0.3923249322529602	0.7755940852047308	0.274213918548221	C	1.0	not sig	-0.10740040455006382	0.9201595739287376	sig active	chr9	21994446.0	21994560.0
27	-0.1287525478722118	0.6590828058793246	0.23302096070036366	A	1.0	not sig	-0.10740040455006382	0.9201595739287376	sig active	chr9	21994446.0	21994560.0
28	0.31045860792704216	0.8640402568613188	0.3054843624224024	C	1.0	not sig	-0.10740040455006382	0.9201595739287376	sig active	chr9	21994446.0	21994560.0
29	0.31045860792704216	0.8640402568613188	0.3054843624224024	C	1.0	not sig	-0.10740040455006382	0.9201595739287376	sig active	chr9	21994446.0	21994560.0
30	0.31045860792704216	0.8640402568613188	0.3054843624224024	C	1.0	not sig	-0.10740040455006382	0.9201595739287376	sig active	chr9	21994446.0	21994560.0
31	0.965179136988299	0.5988864278893644	0.21173832716057892	G	1.0	not sig	-0.10740040455006382	0.9201595739287376	sig active	chr9	21994446.0	21994560.0
32	0.08215199011218209	0.7962357634719784	0.2815118538871419	C	1.0	not sig	-0.10740040455006382	0.9201595739287376	sig active	chr9	21994446.0	21994560.0
33	0.08215199011218209	0.7962357634719784	0.2815118538871419	C	1.0	not sig	-0.10740040455006382	0.9201595739287376	sig active	chr9	21994446.0	21994560.0
34	0.010096449479190084	0.40082111482801985	0.14171166416882233	T	1.0	not sig	-0.10740040455006382	0.9201595739287376	sig active	chr9	21994446.0	21994560.0
35	0.010096449479190084	0.40082111482801985	0.14171166416882233	T	1.0	not sig	-0.10740040455006382	0.9201595739287376	sig active	chr9	21994446.0	21994560.0
36	-0.0019691310448180233	0.8782025110186857	0.31049147539818317	C	1.0	not sig	-0.10740040455006382	0.9201595739287376	sig active	chr9	21994446.0	21994560.0
37	-0.0019691310448180233	0.8782025110186857	0.31049147539818317	C	1.0	not sig	-0.10740040455006382	0.9201595739287376	sig active	chr9	21994446.0	21994560.0
38	-0.0019691310448180233	0.8782025110186857	0.31049147539818317	C	1.0	not sig	-0.10740040455006382	0.9201595739287376	sig active	chr9	21994446.0	21994560.0
39	-0.06032046311945087	0.6141367205955168	0.217130119854379	T	1.0	not sig	-0.10740040455006382	0.9201595739287376	sig active	chr9	21994446.0	21994560.0
40	0.3870413527819621	0.5340547594869057	0.18881687097907085	G	1.0	not sig	-0.10740040455006382	0.9201595739287376	sig active	chr9	21994446.0	21994560.0
41	0.7211156813010093	0.5227110148642009	0.18480625160568934	A	1.0	not sig	-0.10740040455006382	0.9201595739287376	sig active	chr9	21994446.0	21994560.0
42	0.7161035526914983	0.5905166605543849	0.2087791675408201	G	1.0	not sig	-0.10740040455006382	0.9201595739287376	sig active	chr9	21994446.0	21994560.0
43	0.1973712521256386	0.6949293444267408	0.24569462594483515	C	1.0	not sig	-0.10740040455006382	0.9201595739287376	sig active	chr9	21994446.0	21994560.0
44	0.5476647913044712	0.880029151511496	0.31113729033781123	G	1.0	not sig	-0.10740040455006382	0.9201595739287376	sig active	chr9	21994446.0	21994560.0
45	-0.03253700330686604	0.7872712805046332	0.2783424305391214	C	1.0	not sig	-0.10740040455006382	0.9201595739287376	sig active	chr9	21994446.0	21994560.0
46	0.3142279764650824	0.33119867619699495	0.11709641492945135	G	1.0	not sig	-0.10740040455006382	0.9201595739287376	sig active	chr9	21994446.0	21994560.0
47	0.005960456245298382	0.4566465165259879	0.16144892422037044	C	1.0	not sig	-0.10740040455006382	0.9201595739287376	sig active	chr9	21994446.0	21994560.0
48	0.005960456245298382	0.4566465165259879	0.16144892422037044	C	1.0	not sig	-0.10740040455006382	0.9201595739287376	sig active	chr9	21994446.0	21994560.0
49	0.005960456245298382	0.4566465165259879	0.16144892422037044	C	1.0	not sig	-0.10740040455006382	0.9201595739287376	sig active	chr9	21994446.0	21994560.0
50	0.2997933257486579	0.6856657924042692	0.24241946571835313	G	1.0	not sig	-0.10740040455006382	0.9201595739287376	sig active	chr9	21994446.0	21994560.0
51	0.12001506210813795	0.40347993030846074	0.1426516973968941	C	1.0	not sig	-0.10740040455006382	0.9201595739287376	sig active	chr9	21994446.0	21994560.0
52	0.12001506210813795	0.40347993030846074	0.1426516973968941	C	1.0	not sig	-0.10740040455006382	0.9201595739287376	sig active	chr9	21994446.0	21994560.0
53	0.12001506210813795	0.40347993030846074	0.1426516973968941	C	1.0	not sig	-0.10740040455006382	0.9201595739287376	sig active	chr9	21994446.0	21994560.0
54	0.12001506210813795	0.40347993030846074	0.1426516973968941	C	1.0	not sig	-0.10740040455006382	0.9201595739287376	sig active	chr9	21994446.0	21994560.0
55	0.12001506210813795	0.40347993030846074	0.1426516973968941	C	1.0	not sig	-0.10740040455006382	0.9201595739287376	sig active	chr9	21994446.0	21994560.0
56	0.12001506210813795	0.40347993030846074	0.1426516973968941	C	1.0	not sig	-0.10740040455006382	0.9201595739287376	sig active	chr9	21994446.0	21994560.0
57	0.5991885226755704	0.46026942776539265	0.16272981677288045	A	1.0	not sig	-0.10740040455006382	0.9201595739287376	sig active	chr9	21994446.0	21994560.0
58	0.8030753033985826	0.595388168674011	0.21050150575381657	C	1.0	not sig	-0.10740040455006382	0.9201595739287376	sig active	chr9	21994446.0	21994560.0
59	0.8030753033985826	0.595388168674011	0.21050150575381657	C	1.0	not sig	-0.10740040455006382	0.9201595739287376	sig active	chr9	21994446.0	21994560.0
60	0.35815846136472695	0.6115919361331132	0.2162304026793671	T	1.0	not sig	-0.10740040455006382	0.9201595739287376	sig active	chr9	21994446.0	21994560.0
61	0.35815846136472695	0.6115919361331132	0.2162304026793671	T	1.0	not sig	-0.10740040455006382	0.9201595739287376	sig active	chr9	21994446.0	21994560.0
62	0.2679568292414839	0.4641193832386183	0.1640909815840725	C	1.0	not sig	-0.10740040455006382	0.9201595739287376	sig active	chr9	21994446.0	21994560.0
63	0.6403437238563944	0.7340522894460478	0.25952667580640537	A	1.0	not sig	-0.10740040455006382	0.9201595739287376	sig active	chr9	21994446.0	21994560.0
64	0.11989246573353138	0.4480856196230636	0.15842219009382208	C	1.0	not sig	-0.10740040455006382	0.9201595739287376	sig active	chr9	21994446.0	21994560.0
65	0.11989246573353138	0.4480856196230636	0.15842219009382208	C	1.0	not sig	-0.10740040455006382	0.9201595739287376	sig active	chr9	21994446.0	21994560.0
66	0.11989246573353138	0.4480856196230636	0.15842219009382208	C	1.0	not sig	-0.10740040455006382	0.9201595739287376	sig active	chr9	21994446.0	21994560.0
67	0.11989246573353138	0.4480856196230636	0.15842219009382208	C	1.0	not sig	-0.10740040455006382	0.9201595739287376	sig active	chr9	21994446.0	21994560.0
68	0.11989246573353138	0.4480856196230636	0.15842219009382208	C	1.0	not sig	-0.10740040455006382	0.9201595739287376	sig active	chr9	21994446.0	21994560.0
69	0.34539918224011906	0.8424655142131501	0.29785653900796505	A	1.0	not sig	-0.10740040455006382	0.9201595739287376	sig active	chr9	21994446.0	21994560.0
70	0.34780131613888654	0.6515778616025628	0.23036756220510096	C	1.0	not sig	-0.10740040455006382	0.9201595739287376	sig active	chr9	21994446.0	21994560.0
71	0.34780131613888654	0.6515778616025628	0.23036756220510096	C	1.0	not sig	-0.10740040455006382	0.9201595739287376	sig active	chr9	21994446.0	21994560.0
72	0.34780131613888654	0.6515778616025628	0.23036756220510096	C	1.0	not sig	-0.10740040455006382	0.9201595739287376	sig active	chr9	21994446.0	21994560.0
73	0.34780131613888654	0.6515778616025628	0.23036756220510096	C	1.0	not sig	-0.10740040455006382	0.9201595739287376	sig active	chr9	21994446.0	21994560.0
74	0.34780131613888654	0.6515778616025628	0.23036756220510096	C	1.0	not sig	-0.10740040455006382	0.9201595739287376	sig active	chr9	21994446.0	21994560.0
75	-0.16847892232516953	0.5744887319252766	0.20311243902981185	A	1.0	not sig	-0.10740040455006382	0.9201595739287376	sig active	chr9	21994446.0	21994560.0
76	0.1243225608897294	0.6063286176140246	0.21436953857117094	C	1.0	not sig	-0.10740040455006382	0.9201595739287376	sig active	chr9	21994446.0	21994560.0
77	0.1243225608897294	0.6063286176140246	0.21436953857117094	C	1.0	not sig	-0.10740040455006382	0.9201595739287376	sig active	chr9	21994446.0	21994560.0
78	0.1243225608897294	0.6063286176140246	0.21436953857117094	C	1.0	not sig	-0.10740040455006382	0.9201595739287376	sig active	chr9	21994446.0	21994560.0
79	0.1243225608897294	0.6063286176140246	0.21436953857117094	C	1.0	not sig	-0.10740040455006382	0.9201595739287376	sig active	chr9	21994446.0	21994560.0
80	0.03534920739085926	0.7617577306855006	0.2693220284944966	A	1.0	not sig	-0.10740040455006382	0.9201595739287376	sig active	chr9	21994446.0	21994560.0
81	0.020314045150555238	0.9778564135085533	0.3457244505093274	C	1.0	not sig	-0.10740040455006382	0.9201595739287376	sig active	chr9	21994446.0	21994560.0
82	0.020314045150555238	0.9778564135085533	0.3457244505093274	C	1.0	not sig	-0.10740040455006382	0.9201595739287376	sig active	chr9	21994446.0	21994560.0
83	0.020314045150555238	0.9778564135085533	0.3457244505093274	C	1.0	not sig	-0.10740040455006382	0.9201595739287376	sig active	chr9	21994446.0	21994560.0
84	0.020314045150555238	0.9778564135085533	0.3457244505093274	C	1.0	not sig	-0.10740040455006382	0.9201595739287376	sig active	chr9	21994446.0	21994560.0
85	0.020314045150555238	0.9778564135085533	0.3457244505093274	C	1.0	not sig	-0.10740040455006382	0.9201595739287376	sig active	chr9	21994446.0	21994560.0
86	0.37483344944658026	0.46876822257850226	0.16573459449501188	A	1.0	not sig	-0.10740040455006382	0.9201595739287376	sig active	chr9	21994446.0	21994560.0
87	-0.05130122578072101	0.5348595027818105	0.18910139069954163	C	1.0	not sig	-0.10740040455006382	0.9201595739287376	sig active	chr9	21994446.0	21994560.0
88	0.38124668149755114	0.6465897655378391	0.22860400392881292	T	1.0	not sig	-0.10740040455006382	0.9201595739287376	sig active	chr9	21994446.0	21994560.0
89	-0.13095964448665975	0.8791128331415211	0.3108133228712437	C	1.0	not sig	-0.10740040455006382	0.9201595739287376	sig active	chr9	21994446.0	21994560.0
90	-0.13095964448665975	0.8791128331415211	0.3108133228712437	C	1.0	not sig	-0.10740040455006382	0.9201595739287376	sig active	chr9	21994446.0	21994560.0
91	-0.13095964448665975	0.8791128331415211	0.3108133228712437	C	1.0	not sig	-0.10740040455006382	0.9201595739287376	sig active	chr9	21994446.0	21994560.0
92	0.5468246366277841	0.34944063890622395	0.12354592269637532	A	1.0	not sig	-0.10740040455006382	0.9201595739287376	sig active	chr9	21994446.0	21994560.0
93	-0.08370126202988509	0.4150122439116951	0.14672898597270254	C	1.0	not sig	-0.10740040455006382	0.9201595739287376	sig active	chr9	21994446.0	21994560.0
94	-0.08370126202988509	0.4150122439116951	0.14672898597270254	C	1.0	not sig	-0.10740040455006382	0.9201595739287376	sig active	chr9	21994446.0	21994560.0
95	-0.08370126202988509	0.4150122439116951	0.14672898597270254	C	1.0	not sig	-0.10740040455006382	0.9201595739287376	sig active	chr9	21994446.0	21994560.0
96	0.3593667357637346	0.615845836096948	0.21773438343482548	G	1.0	not sig	-0.10740040455006382	0.9201595739287376	sig active	chr9	21994446.0	21994560.0
97	0.3593667357637346	0.615845836096948	0.21773438343482548	G	1.0	not sig	-0.10740040455006382	0.9201595739287376	sig active	chr9	21994446.0	21994560.0
98	0.011720456741692697	0.3934687644635481	0.13911221576863364	A	1.0	not sig	-0.10740040455006382	0.9201595739287376	sig active	chr9	21994446.0	21994560.0
99	-0.24161529094600045	0.579801036644858	0.2049906223752845	C	1.0	not sig	-0.10740040455006382	0.9201595739287376	sig active	chr9	21994446.0	21994560.0
100	-0.24161529094600045	0.579801036644858	0.2049906223752845	C	1.0	not sig	-0.10740040455006382	0.9201595739287376	sig active	chr9	21994446.0	21994560.0
101	0.952001485191862	0.6653352315151765	0.2352315269833514	T	1.0	not sig	-0.10740040455006382	0.9201595739287376	sig active	chr9	21994446.0	21994560.0
102	0.6276109365258113	0.39842415294776895	0.1408642101689368	C	1.0	not sig	-0.10740040455006382	0.9201595739287376	sig active	chr9	21994446.0	21994560.0
103	0.6276109365258113	0.39842415294776895	0.1408642101689368	C	1.0	not sig	-0.10740040455006382	0.9201595739287376	sig active	chr9	21994446.0	21994560.0
104	0.1723626776418663	0.6679549893505928	0.23615775124859614	A	1.0	not sig	-0.10740040455006382	0.9201595739287376	sig active	chr9	21994446.0	21994560.0
