## Supplementary material for "High-throughput functional analysis of IncRNA core promoters elucidatesrules governing tissue-specificity": CRNDE__p1__tile1.chr16:54962763-54962877.plus.av.log2FC.HepG2.txt

delpos	mean.log2FC	sd	se	seq	padj	sig	wt_activ	wt_l2fc	wt_class	tile_chr	tile_start	tile_end
11	0.11711002067040685	0.8134176682199884	0.2875865745676515	C	1.0	not sig	-0.04505920325918036	0.9825007752196211	sig active	chr16	54962763.0	54962877.0
12	-0.39869050073107537	0.4901372469048885	0.1732896854992759	G	1.0	not sig	-0.04505920325918036	0.9825007752196211	sig active	chr16	54962763.0	54962877.0
13	0.728174483911654	0.6164532126623181	0.217949123478879	T	1.0	not sig	-0.04505920325918036	0.9825007752196211	sig active	chr16	54962763.0	54962877.0
14	0.728174483911654	0.6164532126623181	0.217949123478879	T	1.0	not sig	-0.04505920325918036	0.9825007752196211	sig active	chr16	54962763.0	54962877.0
15	0.5275077445447278	0.7958914671796669	0.28139012676562647	A	1.0	not sig	-0.04505920325918036	0.9825007752196211	sig active	chr16	54962763.0	54962877.0
16	0.23435041868919287	0.6572317863094046	0.23236652645536393	G	1.0	not sig	-0.04505920325918036	0.9825007752196211	sig active	chr16	54962763.0	54962877.0
17	0.35806802587214426	0.8869403908246789	0.31358078243018855	C	1.0	not sig	-0.04505920325918036	0.9825007752196211	sig active	chr16	54962763.0	54962877.0
18	1.4733748912443783	0.3077236933907454	0.10879675516418302	G	0.002491064309350895	sig	-0.04505920325918036	0.9825007752196211	sig active	chr16	54962763.0	54962877.0
19	0.09869322605966019	0.4946241841992916	0.17487605739309153	C	1.0	not sig	-0.04505920325918036	0.9825007752196211	sig active	chr16	54962763.0	54962877.0
20	0.09869322605966019	0.4946241841992916	0.17487605739309153	C	1.0	not sig	-0.04505920325918036	0.9825007752196211	sig active	chr16	54962763.0	54962877.0
21	0.015308060142315116	0.6574267690515502	0.23243546326495668	A	1.0	not sig	-0.04505920325918036	0.9825007752196211	sig active	chr16	54962763.0	54962877.0
22	-0.034836799701358306	0.5966131733780241	0.2109346103204131	G	1.0	not sig	-0.04505920325918036	0.9825007752196211	sig active	chr16	54962763.0	54962877.0
23	-0.034836799701358306	0.5966131733780241	0.2109346103204131	G	1.0	not sig	-0.04505920325918036	0.9825007752196211	sig active	chr16	54962763.0	54962877.0
24	-0.034836799701358306	0.5966131733780241	0.2109346103204131	G	1.0	not sig	-0.04505920325918036	0.9825007752196211	sig active	chr16	54962763.0	54962877.0
25	-0.034836799701358306	0.5966131733780241	0.2109346103204131	G	1.0	not sig	-0.04505920325918036	0.9825007752196211	sig active	chr16	54962763.0	54962877.0
26	1.0340059843638119	0.8943936909026592	0.3162159219438676	C	1.0	not sig	-0.04505920325918036	0.9825007752196211	sig active	chr16	54962763.0	54962877.0
27	0.2503389120792513	0.5718136273446032	0.20216664673512316	T	1.0	not sig	-0.04505920325918036	0.9825007752196211	sig active	chr16	54962763.0	54962877.0
28	0.8900496249458476	0.5844443665471556	0.20663228740588493	G	1.0	not sig	-0.04505920325918036	0.9825007752196211	sig active	chr16	54962763.0	54962877.0
29	0.6793826728022246	0.6260159015341472	0.22133004455270275	C	1.0	not sig	-0.04505920325918036	0.9825007752196211	sig active	chr16	54962763.0	54962877.0
30	0.28855574248884286	0.38535087952939684	0.13624211002571843	G	1.0	not sig	-0.04505920325918036	0.9825007752196211	sig active	chr16	54962763.0	54962877.0
31	0.28855574248884286	0.38535087952939684	0.13624211002571843	G	1.0	not sig	-0.04505920325918036	0.9825007752196211	sig active	chr16	54962763.0	54962877.0
32	0.7044118116999787	0.8663991360264716	0.306318352149242	C	1.0	not sig	-0.04505920325918036	0.9825007752196211	sig active	chr16	54962763.0	54962877.0
33	0.8158206256289522	1.130196202115772	0.39958469929367213	T	1.0	not sig	-0.04505920325918036	0.9825007752196211	sig active	chr16	54962763.0	54962877.0
34	0.8332588620329986	0.4166213655507762	0.14729789638407667	G	1.0	not sig	-0.04505920325918036	0.9825007752196211	sig active	chr16	54962763.0	54962877.0
35	0.01148930264912254	0.7666689256976816	0.271058398142918	C	1.0	not sig	-0.04505920325918036	0.9825007752196211	sig active	chr16	54962763.0	54962877.0
36	0.42252077673975785	0.42421553996553724	0.14998284249717211	G	1.0	not sig	-0.04505920325918036	0.9825007752196211	sig active	chr16	54962763.0	54962877.0
37	0.42252077673975785	0.42421553996553724	0.14998284249717211	G	1.0	not sig	-0.04505920325918036	0.9825007752196211	sig active	chr16	54962763.0	54962877.0
38	0.8232506604653622	0.5081579431546437	0.17966096375922833	C	1.0	not sig	-0.04505920325918036	0.9825007752196211	sig active	chr16	54962763.0	54962877.0
39	-0.3358095805241436	0.6919823415174274	0.24465270307415918	G	1.0	not sig	-0.04505920325918036	0.9825007752196211	sig active	chr16	54962763.0	54962877.0
40	-0.3358095805241436	0.6919823415174274	0.24465270307415918	G	1.0	not sig	-0.04505920325918036	0.9825007752196211	sig active	chr16	54962763.0	54962877.0
41	-0.3358095805241436	0.6919823415174274	0.24465270307415918	G	1.0	not sig	-0.04505920325918036	0.9825007752196211	sig active	chr16	54962763.0	54962877.0
42	0.3880367683186582	1.1112964764573092	0.3929026372058399	C	1.0	not sig	-0.04505920325918036	0.9825007752196211	sig active	chr16	54962763.0	54962877.0
43	0.09774895443633047	0.6173638835658979	0.21827109426455427	G	1.0	not sig	-0.04505920325918036	0.9825007752196211	sig active	chr16	54962763.0	54962877.0
44	0.09774895443633047	0.6173638835658979	0.21827109426455427	G	1.0	not sig	-0.04505920325918036	0.9825007752196211	sig active	chr16	54962763.0	54962877.0
45	1.0725270907433937	0.8798227272631888	0.31106430834492155	A	1.0	not sig	-0.04505920325918036	0.9825007752196211	sig active	chr16	54962763.0	54962877.0
46	0.8339914691792422	0.5833520438371899	0.20624609300815452	G	1.0	not sig	-0.04505920325918036	0.9825007752196211	sig active	chr16	54962763.0	54962877.0
47	-0.12212348014102553	0.6944574356408819	0.24552778099354397	C	1.0	not sig	-0.04505920325918036	0.9825007752196211	sig active	chr16	54962763.0	54962877.0
48	-0.12212348014102553	0.6944574356408819	0.24552778099354397	C	1.0	not sig	-0.04505920325918036	0.9825007752196211	sig active	chr16	54962763.0	54962877.0
49	0.598119766541997	0.3589861307797249	0.12692076371313213	G	1.0	not sig	-0.04505920325918036	0.9825007752196211	sig active	chr16	54962763.0	54962877.0
50	0.598119766541997	0.3589861307797249	0.12692076371313213	G	1.0	not sig	-0.04505920325918036	0.9825007752196211	sig active	chr16	54962763.0	54962877.0
51	0.598119766541997	0.3589861307797249	0.12692076371313213	G	1.0	not sig	-0.04505920325918036	0.9825007752196211	sig active	chr16	54962763.0	54962877.0
52	0.598119766541997	0.3589861307797249	0.12692076371313213	G	1.0	not sig	-0.04505920325918036	0.9825007752196211	sig active	chr16	54962763.0	54962877.0
53	0.598119766541997	0.3589861307797249	0.12692076371313213	G	1.0	not sig	-0.04505920325918036	0.9825007752196211	sig active	chr16	54962763.0	54962877.0
54	0.5105469463959349	0.626630498057631	0.22154733723742728	C	1.0	not sig	-0.04505920325918036	0.9825007752196211	sig active	chr16	54962763.0	54962877.0
55	1.7099337824794394	0.8953777077245466	0.31656382442764675	G	0.008750351761409834	sig	-0.04505920325918036	0.9825007752196211	sig active	chr16	54962763.0	54962877.0
56	1.7099337824794394	0.8953777077245466	0.31656382442764675	G	0.008750351761409834	sig	-0.04505920325918036	0.9825007752196211	sig active	chr16	54962763.0	54962877.0
57	1.7099337824794394	0.8953777077245466	0.31656382442764675	G	0.008750351761409834	sig	-0.04505920325918036	0.9825007752196211	sig active	chr16	54962763.0	54962877.0
58	0.20278955513616176	0.6691428009632122	0.2365777060716238	C	1.0	not sig	-0.04505920325918036	0.9825007752196211	sig active	chr16	54962763.0	54962877.0
59				G			-0.04505920325918036	0.9825007752196211	sig active	chr16	54962763.0	54962877.0
60	0.13763398259622744	0.6332749334336801	0.22389649989320734	C	1.0	not sig	-0.04505920325918036	0.9825007752196211	sig active	chr16	54962763.0	54962877.0
61	-0.5372694025426104	0.8232840489012484	0.29107486691039497	T	1.0	not sig	-0.04505920325918036	0.9825007752196211	sig active	chr16	54962763.0	54962877.0
62	0.45527752185176423	0.9709222507541716	0.3432728537565901	G	1.0	not sig	-0.04505920325918036	0.9825007752196211	sig active	chr16	54962763.0	54962877.0
63	0.5205796648938237	0.5387833565601996	0.1904886825070833	A	1.0	not sig	-0.04505920325918036	0.9825007752196211	sig active	chr16	54962763.0	54962877.0
64	0.7537643227882467	0.623322330743146	0.22037772346674125	G	1.0	not sig	-0.04505920325918036	0.9825007752196211	sig active	chr16	54962763.0	54962877.0
65	0.7537643227882467	0.623322330743146	0.22037772346674125	G	1.0	not sig	-0.04505920325918036	0.9825007752196211	sig active	chr16	54962763.0	54962877.0
66	0.7537643227882467	0.623322330743146	0.22037772346674125	G	1.0	not sig	-0.04505920325918036	0.9825007752196211	sig active	chr16	54962763.0	54962877.0
67	0.7537643227882467	0.623322330743146	0.22037772346674125	G	1.0	not sig	-0.04505920325918036	0.9825007752196211	sig active	chr16	54962763.0	54962877.0
68	0.8913219378170266	0.769381561475297	0.27201745971953856	C	1.0	not sig	-0.04505920325918036	0.9825007752196211	sig active	chr16	54962763.0	54962877.0
69	0.8913219378170266	0.769381561475297	0.27201745971953856	C	1.0	not sig	-0.04505920325918036	0.9825007752196211	sig active	chr16	54962763.0	54962877.0
70	0.6213681248253266	0.5586125659225586	0.19749936670992924	G	1.0	not sig	-0.04505920325918036	0.9825007752196211	sig active	chr16	54962763.0	54962877.0
71	0.15286353834065097	0.46635608452519833	0.16488177490768724	T	1.0	not sig	-0.04505920325918036	0.9825007752196211	sig active	chr16	54962763.0	54962877.0
72	0.46593085612651447	0.7441832482068446	0.2631085106262457	G	1.0	not sig	-0.04505920325918036	0.9825007752196211	sig active	chr16	54962763.0	54962877.0
73	0.46593085612651447	0.7441832482068446	0.2631085106262457	G	1.0	not sig	-0.04505920325918036	0.9825007752196211	sig active	chr16	54962763.0	54962877.0
74	0.46593085612651447	0.7441832482068446	0.2631085106262457	G	1.0	not sig	-0.04505920325918036	0.9825007752196211	sig active	chr16	54962763.0	54962877.0
75	0.46593085612651447	0.7441832482068446	0.2631085106262457	G	1.0	not sig	-0.04505920325918036	0.9825007752196211	sig active	chr16	54962763.0	54962877.0
76	0.5120140013768231	0.7304407849180419	0.2582498161353859	C	1.0	not sig	-0.04505920325918036	0.9825007752196211	sig active	chr16	54962763.0	54962877.0
77	0.5120140013768231	0.7304407849180419	0.2582498161353859	C	1.0	not sig	-0.04505920325918036	0.9825007752196211	sig active	chr16	54962763.0	54962877.0
78	0.1978165467489495	0.36466712791155725	0.12892929951104212	G	1.0	not sig	-0.04505920325918036	0.9825007752196211	sig active	chr16	54962763.0	54962877.0
79	0.03352843718925848	0.7143275785150321	0.25255293737827256	C	1.0	not sig	-0.04505920325918036	0.9825007752196211	sig active	chr16	54962763.0	54962877.0
80	-0.3732479651958823	0.42706114505745063	0.1509889158257076	A	1.0	not sig	-0.04505920325918036	0.9825007752196211	sig active	chr16	54962763.0	54962877.0
81	-0.3732479651958823	0.42706114505745063	0.1509889158257076	A	1.0	not sig	-0.04505920325918036	0.9825007752196211	sig active	chr16	54962763.0	54962877.0
82	0.502822246624592	0.37454865265063	0.1324229460867726	G	1.0	not sig	-0.04505920325918036	0.9825007752196211	sig active	chr16	54962763.0	54962877.0
83	-0.12206221829406444	0.7618766248801235	0.2693640639401274	A	1.0	not sig	-0.04505920325918036	0.9825007752196211	sig active	chr16	54962763.0	54962877.0
84	0.30072087886843624	0.6493046599099108	0.22956386403916146	G	1.0	not sig	-0.04505920325918036	0.9825007752196211	sig active	chr16	54962763.0	54962877.0
85	0.30072087886843624	0.6493046599099108	0.22956386403916146	G	1.0	not sig	-0.04505920325918036	0.9825007752196211	sig active	chr16	54962763.0	54962877.0
86	-0.15848020199341373	0.6775079813116228	0.2395352439467286	C	1.0	not sig	-0.04505920325918036	0.9825007752196211	sig active	chr16	54962763.0	54962877.0
87	0.5909026166181839	0.4370944740954292	0.15453623332602284	G	1.0	not sig	-0.04505920325918036	0.9825007752196211	sig active	chr16	54962763.0	54962877.0
88	0.5909026166181839	0.4370944740954292	0.15453623332602284	G	1.0	not sig	-0.04505920325918036	0.9825007752196211	sig active	chr16	54962763.0	54962877.0
89	0.5909026166181839	0.4370944740954292	0.15453623332602284	G	1.0	not sig	-0.04505920325918036	0.9825007752196211	sig active	chr16	54962763.0	54962877.0
90	0.40441015770486505	0.46301755165550346	0.16370142529199952	A	1.0	not sig	-0.04505920325918036	0.9825007752196211	sig active	chr16	54962763.0	54962877.0
91	-0.02836048843761388	0.6840703329101371	0.2418553856046485	G	1.0	not sig	-0.04505920325918036	0.9825007752196211	sig active	chr16	54962763.0	54962877.0
92	0.1867104561703814	0.7309164098784061	0.25841797495277347	C	1.0	not sig	-0.04505920325918036	0.9825007752196211	sig active	chr16	54962763.0	54962877.0
93	-0.09592575214056126	0.722403364625228	0.2554081589392384	G	1.0	not sig	-0.04505920325918036	0.9825007752196211	sig active	chr16	54962763.0	54962877.0
94	0.6637734836731277	0.5427454156737013	0.19188948194039282	A	1.0	not sig	-0.04505920325918036	0.9825007752196211	sig active	chr16	54962763.0	54962877.0
95	0.33626787163009203	0.4290307530097823	0.1516852773953939	G	1.0	not sig	-0.04505920325918036	0.9825007752196211	sig active	chr16	54962763.0	54962877.0
96	0.33626787163009203	0.4290307530097823	0.1516852773953939	G	1.0	not sig	-0.04505920325918036	0.9825007752196211	sig active	chr16	54962763.0	54962877.0
97	0.33626787163009203	0.4290307530097823	0.1516852773953939	G	1.0	not sig	-0.04505920325918036	0.9825007752196211	sig active	chr16	54962763.0	54962877.0
98	0.33626787163009203	0.4290307530097823	0.1516852773953939	G	1.0	not sig	-0.04505920325918036	0.9825007752196211	sig active	chr16	54962763.0	54962877.0
99	0.5405710816067973	0.8481585508359263	0.29986933140871924	A	1.0	not sig	-0.04505920325918036	0.9825007752196211	sig active	chr16	54962763.0	54962877.0
100	0.10214305398260551	0.404246783957471	0.14292282110459048	G	1.0	not sig	-0.04505920325918036	0.9825007752196211	sig active	chr16	54962763.0	54962877.0
101	0.8158595103319658	0.8112318926016987	0.2868137861867291	C	1.0	not sig	-0.04505920325918036	0.9825007752196211	sig active	chr16	54962763.0	54962877.0
102	0.29350135251716347	1.0313947108820505	0.36465309707231824	A	1.0	not sig	-0.04505920325918036	0.9825007752196211	sig active	chr16	54962763.0	54962877.0
103	0.3687225932669022	0.8863344636370705	0.31336655481855696	G	1.0	not sig	-0.04505920325918036	0.9825007752196211	sig active	chr16	54962763.0	54962877.0
104	0.3687225932669022	0.8863344636370705	0.31336655481855696	G	1.0	not sig	-0.04505920325918036	0.9825007752196211	sig active	chr16	54962763.0	54962877.0
