## Supplementary material for "High-throughput functional analysis of IncRNA core promoters elucidatesrules governing tissue-specificity": CRNDE__p1__tile1.chr16:54962857-54962971.minus.av.log2FC.HepG2.txt

delpos	mean.log2FC	sd	se	seq	padj	sig	wt_activ	wt_l2fc	wt_class	tile_chr	tile_start	tile_end
11	0.22754948049438772	0.28032579055194873	0.09911013372038137	G	1.0	not sig	0.01879840560144408	1.0463583840802455	sig active	chr16	54962857.0	54962971.0
12	0.00591011912425711	0.46321308520681487	0.1637705568420404	C	1.0	not sig	0.01879840560144408	1.0463583840802455	sig active	chr16	54962857.0	54962971.0
13	-0.05462447826248268	0.4359094582204815	0.15411726694552824	A	1.0	not sig	0.01879840560144408	1.0463583840802455	sig active	chr16	54962857.0	54962971.0
14	-0.05353803329755563	0.2772043323907815	0.09800653160390566	G	1.0	not sig	0.01879840560144408	1.0463583840802455	sig active	chr16	54962857.0	54962971.0
15	0.8895913788510081	0.6168666548996888	0.21809529738371589	C	1.0	not sig	0.01879840560144408	1.0463583840802455	sig active	chr16	54962857.0	54962971.0
16	0.8895913788510081	0.6168666548996888	0.21809529738371589	C	1.0	not sig	0.01879840560144408	1.0463583840802455	sig active	chr16	54962857.0	54962971.0
17	-0.2474077182624726	0.45402861053765714	0.16052335468194165	G	1.0	not sig	0.01879840560144408	1.0463583840802455	sig active	chr16	54962857.0	54962971.0
18	-0.2474077182624726	0.45402861053765714	0.16052335468194165	G	1.0	not sig	0.01879840560144408	1.0463583840802455	sig active	chr16	54962857.0	54962971.0
19	-0.019394077512985705	0.5403212721435612	0.19103241777602703	C	1.0	not sig	0.01879840560144408	1.0463583840802455	sig active	chr16	54962857.0	54962971.0
20	-0.019394077512985705	0.5403212721435612	0.19103241777602703	C	1.0	not sig	0.01879840560144408	1.0463583840802455	sig active	chr16	54962857.0	54962971.0
21				A			0.01879840560144408	1.0463583840802455	sig active	chr16	54962857.0	54962971.0
22				G			0.01879840560144408	1.0463583840802455	sig active	chr16	54962857.0	54962971.0
23				T			0.01879840560144408	1.0463583840802455	sig active	chr16	54962857.0	54962971.0
24				G			0.01879840560144408	1.0463583840802455	sig active	chr16	54962857.0	54962971.0
25				G			0.01879840560144408	1.0463583840802455	sig active	chr16	54962857.0	54962971.0
26				C			0.01879840560144408	1.0463583840802455	sig active	chr16	54962857.0	54962971.0
27	-0.41164787805536013	0.3073567209514065	0.10866701081400046	G	1.0	not sig	0.01879840560144408	1.0463583840802455	sig active	chr16	54962857.0	54962971.0
28	-0.41164787805536013	0.3073567209514065	0.10866701081400046	G	1.0	not sig	0.01879840560144408	1.0463583840802455	sig active	chr16	54962857.0	54962971.0
29	-0.2319385210795392	0.7188414016019634	0.2541488148351953	C	1.0	not sig	0.01879840560144408	1.0463583840802455	sig active	chr16	54962857.0	54962971.0
30	-0.2319385210795392	0.7188414016019634	0.2541488148351953	C	1.0	not sig	0.01879840560144408	1.0463583840802455	sig active	chr16	54962857.0	54962971.0
31	0.07044469791286559	0.6560581365825835	0.23195157861507748	T	1.0	not sig	0.01879840560144408	1.0463583840802455	sig active	chr16	54962857.0	54962971.0
32	0.24399934611071739	0.642329015283804	0.22709760123002767	C	1.0	not sig	0.01879840560144408	1.0463583840802455	sig active	chr16	54962857.0	54962971.0
33	-0.05966586703447243	0.3578042869813277	0.12650291883105716	G	1.0	not sig	0.01879840560144408	1.0463583840802455	sig active	chr16	54962857.0	54962971.0
34	0.37713073335838176	1.0180326239272908	0.3599288859240608	C	1.0	not sig	0.01879840560144408	1.0463583840802455	sig active	chr16	54962857.0	54962971.0
35	0.37713073335838176	1.0180326239272908	0.3599288859240608	C	1.0	not sig	0.01879840560144408	1.0463583840802455	sig active	chr16	54962857.0	54962971.0
36	0.0345165076244445	0.5633019266992056	0.1991573061122279	G	1.0	not sig	0.01879840560144408	1.0463583840802455	sig active	chr16	54962857.0	54962971.0
37	0.0345165076244445	0.5633019266992056	0.1991573061122279	G	1.0	not sig	0.01879840560144408	1.0463583840802455	sig active	chr16	54962857.0	54962971.0
38	-0.2567435340403101	0.4754956669411581	0.16811310525945647	C	1.0	not sig	0.01879840560144408	1.0463583840802455	sig active	chr16	54962857.0	54962971.0
39	0.022918447426373154	0.6453706324463797	0.22817297529074299	G	1.0	not sig	0.01879840560144408	1.0463583840802455	sig active	chr16	54962857.0	54962971.0
40	0.022918447426373154	0.6453706324463797	0.22817297529074299	G	1.0	not sig	0.01879840560144408	1.0463583840802455	sig active	chr16	54962857.0	54962971.0
41	0.2120031651419907	0.9124274432474515	0.3225918162304883	C	1.0	not sig	0.01879840560144408	1.0463583840802455	sig active	chr16	54962857.0	54962971.0
42	0.2120031651419907	0.9124274432474515	0.3225918162304883	C	1.0	not sig	0.01879840560144408	1.0463583840802455	sig active	chr16	54962857.0	54962971.0
43	0.4305308659132008	0.8208012488303595	0.290197064527167	T	1.0	not sig	0.01879840560144408	1.0463583840802455	sig active	chr16	54962857.0	54962971.0
44	0.5035530164240325	0.5749827458800291	0.20328709933851496	C	1.0	not sig	0.01879840560144408	1.0463583840802455	sig active	chr16	54962857.0	54962971.0
45	0.35975287507494524	0.8222931436089237	0.2907245289845367	T	1.0	not sig	0.01879840560144408	1.0463583840802455	sig active	chr16	54962857.0	54962971.0
46	0.35975287507494524	0.8222931436089237	0.2907245289845367	T	1.0	not sig	0.01879840560144408	1.0463583840802455	sig active	chr16	54962857.0	54962971.0
47	-0.49624109253402005	0.49339263894600566	0.1744406403931232	C	1.0	not sig	0.01879840560144408	1.0463583840802455	sig active	chr16	54962857.0	54962971.0
48	-0.49624109253402005	0.49339263894600566	0.1744406403931232	C	1.0	not sig	0.01879840560144408	1.0463583840802455	sig active	chr16	54962857.0	54962971.0
49	-0.49624109253402005	0.49339263894600566	0.1744406403931232	C	1.0	not sig	0.01879840560144408	1.0463583840802455	sig active	chr16	54962857.0	54962971.0
50	-0.09404485175934343	0.6498332459876422	0.22975074743916382	G	1.0	not sig	0.01879840560144408	1.0463583840802455	sig active	chr16	54962857.0	54962971.0
51	-0.09404485175934343	0.6498332459876422	0.22975074743916382	G	1.0	not sig	0.01879840560144408	1.0463583840802455	sig active	chr16	54962857.0	54962971.0
52	-0.09404485175934343	0.6498332459876422	0.22975074743916382	G	1.0	not sig	0.01879840560144408	1.0463583840802455	sig active	chr16	54962857.0	54962971.0
53	0.38050435947103745	0.8284812131388083	0.2929123419480544	C	1.0	not sig	0.01879840560144408	1.0463583840802455	sig active	chr16	54962857.0	54962971.0
54	-0.1317242034154315	0.7047878393969162	0.2491801302676874	T	1.0	not sig	0.01879840560144408	1.0463583840802455	sig active	chr16	54962857.0	54962971.0
55	0.009675965884608617	0.531303793473768	0.18784425761771914	C	1.0	not sig	0.01879840560144408	1.0463583840802455	sig active	chr16	54962857.0	54962971.0
56	0.1411750764544785	0.5244898600638164	0.18543516835735396	G	1.0	not sig	0.01879840560144408	1.0463583840802455	sig active	chr16	54962857.0	54962971.0
57	0.17242048246048797	0.5408440889319195	0.1912172614242102	C	1.0	not sig	0.01879840560144408	1.0463583840802455	sig active	chr16	54962857.0	54962971.0
58	-0.29339671590786437	1.0771670012049523	0.38083604551119987	A	1.0	not sig	0.01879840560144408	1.0463583840802455	sig active	chr16	54962857.0	54962971.0
59	0.1669098132923164	0.5823055603235509	0.2058761052137075	G	1.0	not sig	0.01879840560144408	1.0463583840802455	sig active	chr16	54962857.0	54962971.0
60	-0.368403741192131	0.498194007738454	0.17613818060918207	T	1.0	not sig	0.01879840560144408	1.0463583840802455	sig active	chr16	54962857.0	54962971.0
61	-0.007058355455065141	0.49868916515033773	0.17631324519103095	A	1.0	not sig	0.01879840560144408	1.0463583840802455	sig active	chr16	54962857.0	54962971.0
62	-0.4235689111223479	0.641950350630765	0.22696372305804788	G	1.0	not sig	0.01879840560144408	1.0463583840802455	sig active	chr16	54962857.0	54962971.0
63	-0.4235689111223479	0.641950350630765	0.22696372305804788	G	1.0	not sig	0.01879840560144408	1.0463583840802455	sig active	chr16	54962857.0	54962971.0
64	-0.07656367687236801	0.47098402821717855	0.1665180000914616	C	1.0	not sig	0.01879840560144408	1.0463583840802455	sig active	chr16	54962857.0	54962971.0
65	-0.07656367687236801	0.47098402821717855	0.1665180000914616	C	1.0	not sig	0.01879840560144408	1.0463583840802455	sig active	chr16	54962857.0	54962971.0
66	-0.07656367687236801	0.47098402821717855	0.1665180000914616	C	1.0	not sig	0.01879840560144408	1.0463583840802455	sig active	chr16	54962857.0	54962971.0
67	0.07491461060132278	0.3806153525175116	0.13456784839442035	G	1.0	not sig	0.01879840560144408	1.0463583840802455	sig active	chr16	54962857.0	54962971.0
68	0.11088003485987627	0.5782831890633354	0.2044539822164334	A	1.0	not sig	0.01879840560144408	1.0463583840802455	sig active	chr16	54962857.0	54962971.0
69	-0.007152369321502927	0.3823534497796616	0.13518235857463437	G	1.0	not sig	0.01879840560144408	1.0463583840802455	sig active	chr16	54962857.0	54962971.0
70	-0.5087834138123816	0.7612524005483113	0.26914336731112437	T	1.0	not sig	0.01879840560144408	1.0463583840802455	sig active	chr16	54962857.0	54962971.0
71	-0.27932117883969676	0.6255344682871432	0.22115983219588015	C	1.0	not sig	0.01879840560144408	1.0463583840802455	sig active	chr16	54962857.0	54962971.0
72	-0.17698978073106375	0.548507662214479	0.19392674374231914	G	1.0	not sig	0.01879840560144408	1.0463583840802455	sig active	chr16	54962857.0	54962971.0
73	-0.32624252082711513	0.5042927652524566	0.17829441700666387	T	1.0	not sig	0.01879840560144408	1.0463583840802455	sig active	chr16	54962857.0	54962971.0
74	0.07912423533592203	0.586439230204148	0.2073375782155859	C	1.0	not sig	0.01879840560144408	1.0463583840802455	sig active	chr16	54962857.0	54962971.0
75	-0.9462486349460912	0.5173704482582404	0.1829180761744628	G	1.0	not sig	0.01879840560144408	1.0463583840802455	sig active	chr16	54962857.0	54962971.0
76	-0.387981666424971	0.3216395148590741	0.11371674102720129	C	1.0	not sig	0.01879840560144408	1.0463583840802455	sig active	chr16	54962857.0	54962971.0
77	-0.387981666424971	0.3216395148590741	0.11371674102720129	C	1.0	not sig	0.01879840560144408	1.0463583840802455	sig active	chr16	54962857.0	54962971.0
78	-0.14503283454684385	0.6708766280251173	0.2371907065080627	G	1.0	not sig	0.01879840560144408	1.0463583840802455	sig active	chr16	54962857.0	54962971.0
79	-0.14503283454684385	0.6708766280251173	0.2371907065080627	G	1.0	not sig	0.01879840560144408	1.0463583840802455	sig active	chr16	54962857.0	54962971.0
80	-0.14503283454684385	0.6708766280251173	0.2371907065080627	G	1.0	not sig	0.01879840560144408	1.0463583840802455	sig active	chr16	54962857.0	54962971.0
81	0.41503629957629296	0.7250531271562364	0.25634499146634343	A	1.0	not sig	0.01879840560144408	1.0463583840802455	sig active	chr16	54962857.0	54962971.0
82	-0.5455417924020003	0.43598517153108896	0.15414403564320656	G	1.0	not sig	0.01879840560144408	1.0463583840802455	sig active	chr16	54962857.0	54962971.0
83	-0.3860750142248086	0.6493586498395955	0.22958295236185935	C	1.0	not sig	0.01879840560144408	1.0463583840802455	sig active	chr16	54962857.0	54962971.0
84	0.24102277136748165	0.5670436461981129	0.20048020372771552	T	1.0	not sig	0.01879840560144408	1.0463583840802455	sig active	chr16	54962857.0	54962971.0
85	-0.19095481596254357	0.4719824885495369	0.16687100912733976	C	1.0	not sig	0.01879840560144408	1.0463583840802455	sig active	chr16	54962857.0	54962971.0
86	-0.19095481596254357	0.4719824885495369	0.16687100912733976	C	1.0	not sig	0.01879840560144408	1.0463583840802455	sig active	chr16	54962857.0	54962971.0
87	0.4754743493644104	1.001414610898012	0.3540535310726361	T	1.0	not sig	0.01879840560144408	1.0463583840802455	sig active	chr16	54962857.0	54962971.0
88	0.1902391790552212	0.38346139737179585	0.13557407720243309	G	1.0	not sig	0.01879840560144408	1.0463583840802455	sig active	chr16	54962857.0	54962971.0
89	0.1902391790552212	0.38346139737179585	0.13557407720243309	G	1.0	not sig	0.01879840560144408	1.0463583840802455	sig active	chr16	54962857.0	54962971.0
90	0.1902391790552212	0.38346139737179585	0.13557407720243309	G	1.0	not sig	0.01879840560144408	1.0463583840802455	sig active	chr16	54962857.0	54962971.0
91	-0.03249420045812795	0.8716371509471006	0.30817027008440856	A	1.0	not sig	0.01879840560144408	1.0463583840802455	sig active	chr16	54962857.0	54962971.0
92	0.5731527983075535	0.6143020030600334	0.21718855603011442	G	1.0	not sig	0.01879840560144408	1.0463583840802455	sig active	chr16	54962857.0	54962971.0
93	0.32047307054947793	0.6557489590191471	0.23184226783922918	C	1.0	not sig	0.01879840560144408	1.0463583840802455	sig active	chr16	54962857.0	54962971.0
94	0.3167499806509545	0.6048486425842886	0.21384628838141442	A	1.0	not sig	0.01879840560144408	1.0463583840802455	sig active	chr16	54962857.0	54962971.0
95	-0.3125428105808586	0.7643935268628077	0.2702539231698963	G	1.0	not sig	0.01879840560144408	1.0463583840802455	sig active	chr16	54962857.0	54962971.0
96	-0.20510939270900425	0.3801193255043639	0.1343924763620961	C	1.0	not sig	0.01879840560144408	1.0463583840802455	sig active	chr16	54962857.0	54962971.0
97	0.8756950596114395	0.6149038000322086	0.21740132339007573	G	1.0	not sig	0.01879840560144408	1.0463583840802455	sig active	chr16	54962857.0	54962971.0
98	-0.21742296374050848	0.3891382208560764	0.13758113739310002	T	1.0	not sig	0.01879840560144408	1.0463583840802455	sig active	chr16	54962857.0	54962971.0
99	-0.1931155815485317	0.4448004896274604	0.1572607212453369	C	1.0	not sig	0.01879840560144408	1.0463583840802455	sig active	chr16	54962857.0	54962971.0
100	-0.1931155815485317	0.4448004896274604	0.1572607212453369	C	1.0	not sig	0.01879840560144408	1.0463583840802455	sig active	chr16	54962857.0	54962971.0
101	-0.1931155815485317	0.4448004896274604	0.1572607212453369	C	1.0	not sig	0.01879840560144408	1.0463583840802455	sig active	chr16	54962857.0	54962971.0
102	-0.1931155815485317	0.4448004896274604	0.1572607212453369	C	1.0	not sig	0.01879840560144408	1.0463583840802455	sig active	chr16	54962857.0	54962971.0
103	-0.45144348806309964	0.7747599035885654	0.27391899080945514	G	1.0	not sig	0.01879840560144408	1.0463583840802455	sig active	chr16	54962857.0	54962971.0
104	0.04870785044976112	0.6882373572154162	0.24332865117646452	C	1.0	not sig	0.01879840560144408	1.0463583840802455	sig active	chr16	54962857.0	54962971.0
