## Supplementary material for "High-throughput functional analysis of IncRNA core promoters elucidatesrules governing tissue-specificity": CRNDE__p1__tile2.chr16:54962763-54962877.minus.av.log2FC.HepG2.txt

delpos	mean.log2FC	sd	se	seq	padj	sig	wt_activ	wt_l2fc	wt_class	tile_chr	tile_start	tile_end
11	0.5041411282595983	0.8012527481452785	0.2832856258289416	C	1.0	not sig	0.5127378042594624	1.5402977827382636	sig active	chr16	54962763.0	54962877.0
12	0.5041411282595983	0.8012527481452785	0.2832856258289416	C	1.0	not sig	0.5127378042594624	1.5402977827382636	sig active	chr16	54962763.0	54962877.0
13	0.8245855282005914	1.0607094960876347	0.37501743877626603	T	1.0	not sig	0.5127378042594624	1.5402977827382636	sig active	chr16	54962763.0	54962877.0
14	-0.10882099260179195	0.8633780803154308	0.30525024765943237	G	1.0	not sig	0.5127378042594624	1.5402977827382636	sig active	chr16	54962763.0	54962877.0
15	-0.32496399095713546	0.5201852023686354	0.1839132420338793	C	1.0	not sig	0.5127378042594624	1.5402977827382636	sig active	chr16	54962763.0	54962877.0
16	-0.5833085715882033	0.843050292390122	0.29806328931517845	T	1.0	not sig	0.5127378042594624	1.5402977827382636	sig active	chr16	54962763.0	54962877.0
17	-0.08369211366742263	0.6572655383910043	0.2323784596182531	C	1.0	not sig	0.5127378042594624	1.5402977827382636	sig active	chr16	54962763.0	54962877.0
18	-0.08369211366742263	0.6572655383910043	0.2323784596182531	C	1.0	not sig	0.5127378042594624	1.5402977827382636	sig active	chr16	54962763.0	54962877.0
19	-0.08369211366742263	0.6572655383910043	0.2323784596182531	C	1.0	not sig	0.5127378042594624	1.5402977827382636	sig active	chr16	54962763.0	54962877.0
20	-0.08369211366742263	0.6572655383910043	0.2323784596182531	C	1.0	not sig	0.5127378042594624	1.5402977827382636	sig active	chr16	54962763.0	54962877.0
21	-0.44343525790380933	0.6154244943491376	0.21758541663128864	T	1.0	not sig	0.5127378042594624	1.5402977827382636	sig active	chr16	54962763.0	54962877.0
22	-0.41628069116290717	0.5853995890568625	0.20697000956296285	C	1.0	not sig	0.5127378042594624	1.5402977827382636	sig active	chr16	54962763.0	54962877.0
23	-0.7059785017278002	0.5205568630069378	0.18404464391270117	G	1.0	not sig	0.5127378042594624	1.5402977827382636	sig active	chr16	54962763.0	54962877.0
24	0.6211008631394099	0.5878837936291126	0.20784830851240918	C	1.0	not sig	0.5127378042594624	1.5402977827382636	sig active	chr16	54962763.0	54962877.0
25	0.07874799724598452	0.5841170180122267	0.2065165522214551	T	1.0	not sig	0.5127378042594624	1.5402977827382636	sig active	chr16	54962763.0	54962877.0
26	-0.09209447442256552	0.8127466175113857	0.287349322314365	C	1.0	not sig	0.5127378042594624	1.5402977827382636	sig active	chr16	54962763.0	54962877.0
27	-0.09209447442256552	0.8127466175113857	0.287349322314365	C	1.0	not sig	0.5127378042594624	1.5402977827382636	sig active	chr16	54962763.0	54962877.0
28	-0.09209447442256552	0.8127466175113857	0.287349322314365	C	1.0	not sig	0.5127378042594624	1.5402977827382636	sig active	chr16	54962763.0	54962877.0
29	0.44869513457689014	0.47926020969158045	0.1694440721129016	G	1.0	not sig	0.5127378042594624	1.5402977827382636	sig active	chr16	54962763.0	54962877.0
30	-0.042910086400661476	0.7433404090507223	0.26281052198487387	C	1.0	not sig	0.5127378042594624	1.5402977827382636	sig active	chr16	54962763.0	54962877.0
31	-0.042910086400661476	0.7433404090507223	0.26281052198487387	C	1.0	not sig	0.5127378042594624	1.5402977827382636	sig active	chr16	54962763.0	54962877.0
32	-0.20220848812854758	0.668056682095319	0.23619370506329282	T	1.0	not sig	0.5127378042594624	1.5402977827382636	sig active	chr16	54962763.0	54962877.0
33	-0.09903129062606754	0.6137753038656215	0.21700233974410735	C	1.0	not sig	0.5127378042594624	1.5402977827382636	sig active	chr16	54962763.0	54962877.0
34	-0.012534972988500745	0.8113881317993736	0.2868690250848106	T	1.0	not sig	0.5127378042594624	1.5402977827382636	sig active	chr16	54962763.0	54962877.0
35	-0.012534972988500745	0.8113881317993736	0.2868690250848106	T	1.0	not sig	0.5127378042594624	1.5402977827382636	sig active	chr16	54962763.0	54962877.0
36	0.4889026197821319	0.7452194586573566	0.26347486634439243	G	1.0	not sig	0.5127378042594624	1.5402977827382636	sig active	chr16	54962763.0	54962877.0
37	-0.5377336782892713	0.9092931453383619	0.3214836745776003	C	1.0	not sig	0.5127378042594624	1.5402977827382636	sig active	chr16	54962763.0	54962877.0
38	-0.3532109308711908	0.6047141627457974	0.2137987425785494	G	1.0	not sig	0.5127378042594624	1.5402977827382636	sig active	chr16	54962763.0	54962877.0
39	-0.3532109308711908	0.6047141627457974	0.2137987425785494	G	1.0	not sig	0.5127378042594624	1.5402977827382636	sig active	chr16	54962763.0	54962877.0
40	-0.07350292011176138	0.7826705390535883	0.2767158227998614	C	1.0	not sig	0.5127378042594624	1.5402977827382636	sig active	chr16	54962763.0	54962877.0
41	-0.07350292011176138	0.7826705390535883	0.2767158227998614	C	1.0	not sig	0.5127378042594624	1.5402977827382636	sig active	chr16	54962763.0	54962877.0
42	-0.07350292011176138	0.7826705390535883	0.2767158227998614	C	1.0	not sig	0.5127378042594624	1.5402977827382636	sig active	chr16	54962763.0	54962877.0
43	-0.07350292011176138	0.7826705390535883	0.2767158227998614	C	1.0	not sig	0.5127378042594624	1.5402977827382636	sig active	chr16	54962763.0	54962877.0
44	-0.24115032749477047	0.7281205660197672	0.2574294948769823	A	1.0	not sig	0.5127378042594624	1.5402977827382636	sig active	chr16	54962763.0	54962877.0
45	-0.004171738445514349	0.6984469304245263	0.24693828040105564	C	1.0	not sig	0.5127378042594624	1.5402977827382636	sig active	chr16	54962763.0	54962877.0
46	0.7047288745822118	0.747216444848598	0.2641809075832737	G	1.0	not sig	0.5127378042594624	1.5402977827382636	sig active	chr16	54962763.0	54962877.0
47	0.7047288745822118	0.747216444848598	0.2641809075832737	G	1.0	not sig	0.5127378042594624	1.5402977827382636	sig active	chr16	54962763.0	54962877.0
48	0.06957533641501172	0.5055251035323974	0.17873011438389486	C	1.0	not sig	0.5127378042594624	1.5402977827382636	sig active	chr16	54962763.0	54962877.0
49	0.06957533641501172	0.5055251035323974	0.17873011438389486	C	1.0	not sig	0.5127378042594624	1.5402977827382636	sig active	chr16	54962763.0	54962877.0
50	0.06957533641501172	0.5055251035323974	0.17873011438389486	C	1.0	not sig	0.5127378042594624	1.5402977827382636	sig active	chr16	54962763.0	54962877.0
51	0.06957533641501172	0.5055251035323974	0.17873011438389486	C	1.0	not sig	0.5127378042594624	1.5402977827382636	sig active	chr16	54962763.0	54962877.0
52	-0.6667457974055213	0.4724635907980094	0.16704110445850928	T	1.0	not sig	0.5127378042594624	1.5402977827382636	sig active	chr16	54962763.0	54962877.0
53	0.11636813249370476	0.6853575755280094	0.2423104945967134	C	1.0	not sig	0.5127378042594624	1.5402977827382636	sig active	chr16	54962763.0	54962877.0
54	-0.2710471495168172	0.7717152812715382	0.27284255426619425	A	1.0	not sig	0.5127378042594624	1.5402977827382636	sig active	chr16	54962763.0	54962877.0
55	0.8460999094752892	1.741423414883421	0.6156861527905507	G	1.0	not sig	0.5127378042594624	1.5402977827382636	sig active	chr16	54962763.0	54962877.0
56				C			0.5127378042594624	1.5402977827382636	sig active	chr16	54962763.0	54962877.0
57	-0.4421249978099493	0.761459969729095	0.2692167540987731	G	1.0	not sig	0.5127378042594624	1.5402977827382636	sig active	chr16	54962763.0	54962877.0
58	-0.4156226984812821	0.7422948909453515	0.2624408755137934	C	1.0	not sig	0.5127378042594624	1.5402977827382636	sig active	chr16	54962763.0	54962877.0
59	-0.4156226984812821	0.7422948909453515	0.2624408755137934	C	1.0	not sig	0.5127378042594624	1.5402977827382636	sig active	chr16	54962763.0	54962877.0
60	-0.4156226984812821	0.7422948909453515	0.2624408755137934	C	1.0	not sig	0.5127378042594624	1.5402977827382636	sig active	chr16	54962763.0	54962877.0
61	-0.34726837020995366	0.7864409399602535	0.27804886082430885	G	1.0	not sig	0.5127378042594624	1.5402977827382636	sig active	chr16	54962763.0	54962877.0
62	0.2668060115664282	0.5478226083256722	0.1936845406171924	C	1.0	not sig	0.5127378042594624	1.5402977827382636	sig active	chr16	54962763.0	54962877.0
63	0.2668060115664282	0.5478226083256722	0.1936845406171924	C	1.0	not sig	0.5127378042594624	1.5402977827382636	sig active	chr16	54962763.0	54962877.0
64	0.2668060115664282	0.5478226083256722	0.1936845406171924	C	1.0	not sig	0.5127378042594624	1.5402977827382636	sig active	chr16	54962763.0	54962877.0
65	0.2668060115664282	0.5478226083256722	0.1936845406171924	C	1.0	not sig	0.5127378042594624	1.5402977827382636	sig active	chr16	54962763.0	54962877.0
66	0.2668060115664282	0.5478226083256722	0.1936845406171924	C	1.0	not sig	0.5127378042594624	1.5402977827382636	sig active	chr16	54962763.0	54962877.0
67	-0.8709172192949787	0.6408798491535853	0.2265852436311559	G	1.0	not sig	0.5127378042594624	1.5402977827382636	sig active	chr16	54962763.0	54962877.0
68	-0.8709172192949787	0.6408798491535853	0.2265852436311559	G	1.0	not sig	0.5127378042594624	1.5402977827382636	sig active	chr16	54962763.0	54962877.0
69	0.40347589088433705	0.8383369841730964	0.29639688321413793	C	1.0	not sig	0.5127378042594624	1.5402977827382636	sig active	chr16	54962763.0	54962877.0
70	-0.9778461261283309	0.6075124735365689	0.21478809484656042	T	1.0	not sig	0.5127378042594624	1.5402977827382636	sig active	chr16	54962763.0	54962877.0
71	1.0688392036191945	0.9929760647378202	0.3510700544660224	C	1.0	not sig	0.5127378042594624	1.5402977827382636	sig active	chr16	54962763.0	54962877.0
72	1.0688392036191945	0.9929760647378202	0.3510700544660224	C	1.0	not sig	0.5127378042594624	1.5402977827382636	sig active	chr16	54962763.0	54962877.0
73	0.11902602620810296	0.5642428544859311	0.19948997432152812	G	1.0	not sig	0.5127378042594624	1.5402977827382636	sig active	chr16	54962763.0	54962877.0
74	0.12618707723709277	0.7645930292090745	0.27032445790085025	C	1.0	not sig	0.5127378042594624	1.5402977827382636	sig active	chr16	54962763.0	54962877.0
75	0.12618707723709277	0.7645930292090745	0.27032445790085025	C	1.0	not sig	0.5127378042594624	1.5402977827382636	sig active	chr16	54962763.0	54962877.0
76	0.12618707723709277	0.7645930292090745	0.27032445790085025	C	1.0	not sig	0.5127378042594624	1.5402977827382636	sig active	chr16	54962763.0	54962877.0
77	0.3309194291234032	0.6011467881718321	0.21253748520240773	G	1.0	not sig	0.5127378042594624	1.5402977827382636	sig active	chr16	54962763.0	54962877.0
78	-0.07776951987608294	1.609288441352268	0.568969384882659	C	1.0	not sig	0.5127378042594624	1.5402977827382636	sig active	chr16	54962763.0	54962877.0
79	-0.07776951987608294	1.609288441352268	0.568969384882659	C	1.0	not sig	0.5127378042594624	1.5402977827382636	sig active	chr16	54962763.0	54962877.0
80	0.2657678594474132	0.7757243906195551	0.2742599884694448	G	1.0	not sig	0.5127378042594624	1.5402977827382636	sig active	chr16	54962763.0	54962877.0
81	0.026709328415563505	0.6762695187869899	0.23909738132202193	C	1.0	not sig	0.5127378042594624	1.5402977827382636	sig active	chr16	54962763.0	54962877.0
82	-0.1613641859162353	0.42908390207398484	0.15170406842724957	A	1.0	not sig	0.5127378042594624	1.5402977827382636	sig active	chr16	54962763.0	54962877.0
83	-0.03960882582848414	0.6392198664018083	0.22599835110093877	G	1.0	not sig	0.5127378042594624	1.5402977827382636	sig active	chr16	54962763.0	54962877.0
84	-0.1714264286056667	0.667128325407457	0.2358654814086193	C	1.0	not sig	0.5127378042594624	1.5402977827382636	sig active	chr16	54962763.0	54962877.0
85	-0.1714264286056667	0.667128325407457	0.2358654814086193	C	1.0	not sig	0.5127378042594624	1.5402977827382636	sig active	chr16	54962763.0	54962877.0
86	-0.31280060688369626	0.37727245278796806	0.1333859548606269	G	1.0	not sig	0.5127378042594624	1.5402977827382636	sig active	chr16	54962763.0	54962877.0
87	-0.41962756197471784	0.7252377058927809	0.25641024990448014	C	1.0	not sig	0.5127378042594624	1.5402977827382636	sig active	chr16	54962763.0	54962877.0
88	0.1554907498945245	0.8554378288626917	0.3024429448361533	A	1.0	not sig	0.5127378042594624	1.5402977827382636	sig active	chr16	54962763.0	54962877.0
89	-0.5645598018101255	0.7084352114316869	0.25046967101733564	G	1.0	not sig	0.5127378042594624	1.5402977827382636	sig active	chr16	54962763.0	54962877.0
90	0.004116393004815921	0.49546689056411075	0.17517399908564787	C	1.0	not sig	0.5127378042594624	1.5402977827382636	sig active	chr16	54962763.0	54962877.0
91	0.004116393004815921	0.49546689056411075	0.17517399908564787	C	1.0	not sig	0.5127378042594624	1.5402977827382636	sig active	chr16	54962763.0	54962877.0
92	0.004116393004815921	0.49546689056411075	0.17517399908564787	C	1.0	not sig	0.5127378042594624	1.5402977827382636	sig active	chr16	54962763.0	54962877.0
93	0.004116393004815921	0.49546689056411075	0.17517399908564787	C	1.0	not sig	0.5127378042594624	1.5402977827382636	sig active	chr16	54962763.0	54962877.0
94	-0.36964601279661824	0.6798797154815719	0.2403737786041	T	1.0	not sig	0.5127378042594624	1.5402977827382636	sig active	chr16	54962763.0	54962877.0
95	-0.5059507260478164	0.45962277067824675	0.16250118896716886	G	1.0	not sig	0.5127378042594624	1.5402977827382636	sig active	chr16	54962763.0	54962877.0
96	-0.5059507260478164	0.45962277067824675	0.16250118896716886	G	1.0	not sig	0.5127378042594624	1.5402977827382636	sig active	chr16	54962763.0	54962877.0
97	-0.5150527305882731	0.5829731771926007	0.20611214342137732	C	1.0	not sig	0.5127378042594624	1.5402977827382636	sig active	chr16	54962763.0	54962877.0
98	-0.13676252105763467	0.5054141240505109	0.17869087721178759	G	1.0	not sig	0.5127378042594624	1.5402977827382636	sig active	chr16	54962763.0	54962877.0
99	0.09495405834379424	0.4864442926522838	0.17198402900196164	C	1.0	not sig	0.5127378042594624	1.5402977827382636	sig active	chr16	54962763.0	54962877.0
100	-0.4440590366016944	0.3985147119069095	0.14089622759598955	T	1.0	not sig	0.5127378042594624	1.5402977827382636	sig active	chr16	54962763.0	54962877.0
101	-0.01208542001429419	0.6189725433230621	0.21883984137601062	A	1.0	not sig	0.5127378042594624	1.5402977827382636	sig active	chr16	54962763.0	54962877.0
102	-0.01208542001429419	0.6189725433230621	0.21883984137601062	A	1.0	not sig	0.5127378042594624	1.5402977827382636	sig active	chr16	54962763.0	54962877.0
103	0.08943021618745364	0.9616464681259422	0.3399933693579734	C	1.0	not sig	0.5127378042594624	1.5402977827382636	sig active	chr16	54962763.0	54962877.0
104	-0.45067326080203085	0.7609440647543285	0.2690343541457205	G	1.0	not sig	0.5127378042594624	1.5402977827382636	sig active	chr16	54962763.0	54962877.0
