## Supplementary material for "High-throughput functional analysis of IncRNA core promoters elucidatesrules governing tissue-specificity": CRNDE__p1__tile2.chr16:54962857-54962971.plus.av.log2FC.HepG2.txt

delpos	mean.log2FC	sd	se	seq	padj	sig	wt_activ	wt_l2fc	wt_class	tile_chr	tile_start	tile_end
11	0.042350791089206086	0.37410255582586166	0.13226522704184285	G	1.0	not sig	0.04173878312163304	1.0692987616004346	sig active	chr16	54962857.0	54962971.0
12	0.18234395304838807	0.6935687597534163	0.245213586620392	C	1.0	not sig	0.04173878312163304	1.0692987616004346	sig active	chr16	54962857.0	54962971.0
13	0.009396201392015538	0.664953101833568	0.2350964237387724	G	1.0	not sig	0.04173878312163304	1.0692987616004346	sig active	chr16	54962857.0	54962971.0
14	0.009396201392015538	0.664953101833568	0.2350964237387724	G	1.0	not sig	0.04173878312163304	1.0692987616004346	sig active	chr16	54962857.0	54962971.0
15	0.009396201392015538	0.664953101833568	0.2350964237387724	G	1.0	not sig	0.04173878312163304	1.0692987616004346	sig active	chr16	54962857.0	54962971.0
16	0.009396201392015538	0.664953101833568	0.2350964237387724	G	1.0	not sig	0.04173878312163304	1.0692987616004346	sig active	chr16	54962857.0	54962971.0
17	0.5874740778984227	0.636197892768633	0.2249299220766462	A	1.0	not sig	0.04173878312163304	1.0692987616004346	sig active	chr16	54962857.0	54962971.0
18	-0.4545963283443065	0.47803753044906727	0.16901178972110306	C	1.0	not sig	0.04173878312163304	1.0692987616004346	sig active	chr16	54962857.0	54962971.0
19	0.12428735616494577	0.5939848941881173	0.2100053733013958	G	1.0	not sig	0.04173878312163304	1.0692987616004346	sig active	chr16	54962857.0	54962971.0
20	-0.3302429084340254	0.660283926608446	0.23344562100665642	C	1.0	not sig	0.04173878312163304	1.0692987616004346	sig active	chr16	54962857.0	54962971.0
21	-0.26477199047811606	0.43713109888468565	0.15454918214444424	T	1.0	not sig	0.04173878312163304	1.0692987616004346	sig active	chr16	54962857.0	54962971.0
22	0.14023840154075595	0.5761616679456889	0.20370391123207424	G	1.0	not sig	0.04173878312163304	1.0692987616004346	sig active	chr16	54962857.0	54962971.0
23	0.12675966174743497	0.4963805912384105	0.1754970410570339	C	1.0	not sig	0.04173878312163304	1.0692987616004346	sig active	chr16	54962857.0	54962971.0
24	0.25025449104045316	0.6294197413753402	0.222533483669593	T	1.0	not sig	0.04173878312163304	1.0692987616004346	sig active	chr16	54962857.0	54962971.0
25	-0.13885414804556998	0.5241044445076033	0.18529890338066743	C	1.0	not sig	0.04173878312163304	1.0692987616004346	sig active	chr16	54962857.0	54962971.0
26	-0.13885414804556998	0.5241044445076033	0.18529890338066743	C	1.0	not sig	0.04173878312163304	1.0692987616004346	sig active	chr16	54962857.0	54962971.0
27	-0.13885414804556998	0.5241044445076033	0.18529890338066743	C	1.0	not sig	0.04173878312163304	1.0692987616004346	sig active	chr16	54962857.0	54962971.0
28	-0.672615761542973	0.8752053323124556	0.3094318127043815	A	1.0	not sig	0.04173878312163304	1.0692987616004346	sig active	chr16	54962857.0	54962971.0
29	0.7662117790216053	0.699180560689717	0.24719765786875567	G	1.0	not sig	0.04173878312163304	1.0692987616004346	sig active	chr16	54962857.0	54962971.0
30	0.7662117790216053	0.699180560689717	0.24719765786875567	G	1.0	not sig	0.04173878312163304	1.0692987616004346	sig active	chr16	54962857.0	54962971.0
31	0.3480445554460832	0.4682470004918143	0.16555031465901127	A	1.0	not sig	0.04173878312163304	1.0692987616004346	sig active	chr16	54962857.0	54962971.0
32	-0.16041048075092643	0.27329744658897964	0.09662523888201789	G	1.0	not sig	0.04173878312163304	1.0692987616004346	sig active	chr16	54962857.0	54962971.0
33	-0.27490447227934256	0.7175544521461391	0.25369380949156645	C	1.0	not sig	0.04173878312163304	1.0692987616004346	sig active	chr16	54962857.0	54962971.0
34	0.6789378805884674	0.5677293783101138	0.20072264664095216	T	1.0	not sig	0.04173878312163304	1.0692987616004346	sig active	chr16	54962857.0	54962971.0
35	0.3391775893735888	0.6024637638060477	0.2130031064032134	C	1.0	not sig	0.04173878312163304	1.0692987616004346	sig active	chr16	54962857.0	54962971.0
36	0.3391775893735888	0.6024637638060477	0.2130031064032134	C	1.0	not sig	0.04173878312163304	1.0692987616004346	sig active	chr16	54962857.0	54962971.0
37	0.3391775893735888	0.6024637638060477	0.2130031064032134	C	1.0	not sig	0.04173878312163304	1.0692987616004346	sig active	chr16	54962857.0	54962971.0
38	-0.02698003377107963	0.41403040234452987	0.14638185255760586	G	1.0	not sig	0.04173878312163304	1.0692987616004346	sig active	chr16	54962857.0	54962971.0
39	-0.02698003377107963	0.41403040234452987	0.14638185255760586	G	1.0	not sig	0.04173878312163304	1.0692987616004346	sig active	chr16	54962857.0	54962971.0
40	0.2590582436871428	0.5193465442789063	0.18361673162270709	C	1.0	not sig	0.04173878312163304	1.0692987616004346	sig active	chr16	54962857.0	54962971.0
41	-0.09142695777067847	0.6683334484928105	0.23629155676152824	G	1.0	not sig	0.04173878312163304	1.0692987616004346	sig active	chr16	54962857.0	54962971.0
42	0.09400832876502929	0.6016383400839224	0.21271127504757986	A	1.0	not sig	0.04173878312163304	1.0692987616004346	sig active	chr16	54962857.0	54962971.0
43	0.4199738419331207	0.7128834069651425	0.2520423456302108	C	1.0	not sig	0.04173878312163304	1.0692987616004346	sig active	chr16	54962857.0	54962971.0
44	0.3898269035396198	0.7089182817464916	0.25064046216502983	G	1.0	not sig	0.04173878312163304	1.0692987616004346	sig active	chr16	54962857.0	54962971.0
45	-0.8973098622335665	0.8701955144079321	0.30766057459798235	A	1.0	not sig	0.04173878312163304	1.0692987616004346	sig active	chr16	54962857.0	54962971.0
46	0.29877272598369026	0.2980389462328708	0.10537267996947788	C	1.0	not sig	0.04173878312163304	1.0692987616004346	sig active	chr16	54962857.0	54962971.0
47	0.516862235757066	0.6969621712690625	0.246413338767427	T	1.0	not sig	0.04173878312163304	1.0692987616004346	sig active	chr16	54962857.0	54962971.0
48	0.29795713578330013	0.5261433257895334	0.18601975677091098	C	1.0	not sig	0.04173878312163304	1.0692987616004346	sig active	chr16	54962857.0	54962971.0
49	-0.17140683174835344	0.6025372309214415	0.213029080950958	G	1.0	not sig	0.04173878312163304	1.0692987616004346	sig active	chr16	54962857.0	54962971.0
50	-0.17140683174835344	0.6025372309214415	0.213029080950958	G	1.0	not sig	0.04173878312163304	1.0692987616004346	sig active	chr16	54962857.0	54962971.0
51	-0.17140683174835344	0.6025372309214415	0.213029080950958	G	1.0	not sig	0.04173878312163304	1.0692987616004346	sig active	chr16	54962857.0	54962971.0
52	-0.1970042901041202	0.6727391979095106	0.2378492244059069	C	1.0	not sig	0.04173878312163304	1.0692987616004346	sig active	chr16	54962857.0	54962971.0
53	-0.1970042901041202	0.6727391979095106	0.2378492244059069	C	1.0	not sig	0.04173878312163304	1.0692987616004346	sig active	chr16	54962857.0	54962971.0
54	0.14231643018124518	0.6738651136927822	0.23824729574860506	T	1.0	not sig	0.04173878312163304	1.0692987616004346	sig active	chr16	54962857.0	54962971.0
55	-0.12448627275378675	0.7569696954335514	0.26762920239688986	A	1.0	not sig	0.04173878312163304	1.0692987616004346	sig active	chr16	54962857.0	54962971.0
56	0.1610700374546709	0.7605514358721175	0.2688955388731699	C	1.0	not sig	0.04173878312163304	1.0692987616004346	sig active	chr16	54962857.0	54962971.0
57	0.20243001146568193	0.6865496285700837	0.24273194899150582	T	1.0	not sig	0.04173878312163304	1.0692987616004346	sig active	chr16	54962857.0	54962971.0
58	0.046065746350301084	0.43673188996177004	0.15440804047619233	G	1.0	not sig	0.04173878312163304	1.0692987616004346	sig active	chr16	54962857.0	54962971.0
59	0.043690575388056985	0.46359629419103093	0.1639060416777158	C	1.0	not sig	0.04173878312163304	1.0692987616004346	sig active	chr16	54962857.0	54962971.0
60	-0.43041678726388954	0.6610084446325962	0.23370177681064064	G	1.0	not sig	0.04173878312163304	1.0692987616004346	sig active	chr16	54962857.0	54962971.0
61	0.1562295934654382	0.4350089668612406	0.15379889517226866	A	1.0	not sig	0.04173878312163304	1.0692987616004346	sig active	chr16	54962857.0	54962971.0
62	-0.21967260814196116	0.41287938096950855	0.14597490504782173	G	1.0	not sig	0.04173878312163304	1.0692987616004346	sig active	chr16	54962857.0	54962971.0
63	0.04069252856740796	0.4609714665317303	0.16297802495904706	C	1.0	not sig	0.04173878312163304	1.0692987616004346	sig active	chr16	54962857.0	54962971.0
64	0.04069252856740796	0.4609714665317303	0.16297802495904706	C	1.0	not sig	0.04173878312163304	1.0692987616004346	sig active	chr16	54962857.0	54962971.0
65	0.04069252856740796	0.4609714665317303	0.16297802495904706	C	1.0	not sig	0.04173878312163304	1.0692987616004346	sig active	chr16	54962857.0	54962971.0
66	0.5801521891463305	0.412569165718276	0.14586522739393473	G	1.0	not sig	0.04173878312163304	1.0692987616004346	sig active	chr16	54962857.0	54962971.0
67	0.5801521891463305	0.412569165718276	0.14586522739393473	G	1.0	not sig	0.04173878312163304	1.0692987616004346	sig active	chr16	54962857.0	54962971.0
68	0.5801521891463305	0.412569165718276	0.14586522739393473	G	1.0	not sig	0.04173878312163304	1.0692987616004346	sig active	chr16	54962857.0	54962971.0
69	-0.1889053821672828	0.730116574045516	0.25813519028213716	A	1.0	not sig	0.04173878312163304	1.0692987616004346	sig active	chr16	54962857.0	54962971.0
70	-0.1889053821672828	0.730116574045516	0.25813519028213716	A	1.0	not sig	0.04173878312163304	1.0692987616004346	sig active	chr16	54962857.0	54962971.0
71	-0.07160337280728213	0.38940222865992824	0.1376744782472949	G	1.0	not sig	0.04173878312163304	1.0692987616004346	sig active	chr16	54962857.0	54962971.0
72	-0.2193215332362043	0.7625063261681344	0.2695866969655646	A	1.0	not sig	0.04173878312163304	1.0692987616004346	sig active	chr16	54962857.0	54962971.0
73	-0.5962279699988857	0.7755009566352212	0.2741809926267098	G	1.0	not sig	0.04173878312163304	1.0692987616004346	sig active	chr16	54962857.0	54962971.0
74	-0.5962279699988857	0.7755009566352212	0.2741809926267098	G	1.0	not sig	0.04173878312163304	1.0692987616004346	sig active	chr16	54962857.0	54962971.0
75	-0.10533761503931935	0.4574139802864117	0.16172026363502573	C	1.0	not sig	0.04173878312163304	1.0692987616004346	sig active	chr16	54962857.0	54962971.0
76	-0.10533761503931935	0.4574139802864117	0.16172026363502573	C	1.0	not sig	0.04173878312163304	1.0692987616004346	sig active	chr16	54962857.0	54962971.0
77	-0.1694648542524489	0.6812453292915405	0.24085659599685538	G	1.0	not sig	0.04173878312163304	1.0692987616004346	sig active	chr16	54962857.0	54962971.0
78	0.423125611299486	0.82538421039104	0.2918173861259042	C	1.0	not sig	0.04173878312163304	1.0692987616004346	sig active	chr16	54962857.0	54962971.0
79	0.423125611299486	0.82538421039104	0.2918173861259042	C	1.0	not sig	0.04173878312163304	1.0692987616004346	sig active	chr16	54962857.0	54962971.0
80	-0.22925005425979084	0.5236667104669323	0.18514414102641008	G	1.0	not sig	0.04173878312163304	1.0692987616004346	sig active	chr16	54962857.0	54962971.0
81	-0.22925005425979084	0.5236667104669323	0.18514414102641008	G	1.0	not sig	0.04173878312163304	1.0692987616004346	sig active	chr16	54962857.0	54962971.0
82	0.2390301435908508	0.6147319841872467	0.21734057731553183	C	1.0	not sig	0.04173878312163304	1.0692987616004346	sig active	chr16	54962857.0	54962971.0
83	-0.5720775770428504	0.7302688634040619	0.25818903270120236	G	1.0	not sig	0.04173878312163304	1.0692987616004346	sig active	chr16	54962857.0	54962971.0
84	-0.45834863604826326	0.5360162649492253	0.18951036788594114	A	1.0	not sig	0.04173878312163304	1.0692987616004346	sig active	chr16	54962857.0	54962971.0
85	-0.44163922696531605	0.7458892752074197	0.2637116822567427	G	1.0	not sig	0.04173878312163304	1.0692987616004346	sig active	chr16	54962857.0	54962971.0
86	-0.44163922696531605	0.7458892752074197	0.2637116822567427	G	1.0	not sig	0.04173878312163304	1.0692987616004346	sig active	chr16	54962857.0	54962971.0
87	0.47457084917902154	0.6630697967206022	0.23443057483056168	C	1.0	not sig	0.04173878312163304	1.0692987616004346	sig active	chr16	54962857.0	54962971.0
88	0.47457084917902154	0.6630697967206022	0.23443057483056168	C	1.0	not sig	0.04173878312163304	1.0692987616004346	sig active	chr16	54962857.0	54962971.0
89				G			0.04173878312163304	1.0692987616004346	sig active	chr16	54962857.0	54962971.0
90				C			0.04173878312163304	1.0692987616004346	sig active	chr16	54962857.0	54962971.0
91				C			0.04173878312163304	1.0692987616004346	sig active	chr16	54962857.0	54962971.0
92				A			0.04173878312163304	1.0692987616004346	sig active	chr16	54962857.0	54962971.0
93				C			0.04173878312163304	1.0692987616004346	sig active	chr16	54962857.0	54962971.0
94				T			0.04173878312163304	1.0692987616004346	sig active	chr16	54962857.0	54962971.0
95	0.42278805230048305	0.7399492849114543	0.261611578547513	G	1.0	not sig	0.04173878312163304	1.0692987616004346	sig active	chr16	54962857.0	54962971.0
96	0.42278805230048305	0.7399492849114543	0.261611578547513	G	1.0	not sig	0.04173878312163304	1.0692987616004346	sig active	chr16	54962857.0	54962971.0
97	0.018752117534769852	0.6274161986393324	0.2218251243420789	C	1.0	not sig	0.04173878312163304	1.0692987616004346	sig active	chr16	54962857.0	54962971.0
98	0.018752117534769852	0.6274161986393324	0.2218251243420789	C	1.0	not sig	0.04173878312163304	1.0692987616004346	sig active	chr16	54962857.0	54962971.0
99	0.6721176418786511	0.3981051452801415	0.14075142392642187	G	1.0	not sig	0.04173878312163304	1.0692987616004346	sig active	chr16	54962857.0	54962971.0
100	0.6721176418786511	0.3981051452801415	0.14075142392642187	G	1.0	not sig	0.04173878312163304	1.0692987616004346	sig active	chr16	54962857.0	54962971.0
101	0.07066108893246642	0.6871757291012153	0.24295330895713962	C	1.0	not sig	0.04173878312163304	1.0692987616004346	sig active	chr16	54962857.0	54962971.0
102	0.7327229500040385	1.420619560823441	0.5022648624722551	T	1.0	not sig	0.04173878312163304	1.0692987616004346	sig active	chr16	54962857.0	54962971.0
103	0.23695836482038737	0.6196837026259191	0.21909127415878765	G	1.0	not sig	0.04173878312163304	1.0692987616004346	sig active	chr16	54962857.0	54962971.0
104	0.4330503348323501	0.3677243104829633	0.13001017677482538	C	1.0	not sig	0.04173878312163304	1.0692987616004346	sig active	chr16	54962857.0	54962971.0
