## Supplementary material for "High-throughput functional analysis of IncRNA core promoters elucidatesrules governing tissue-specificity": DLEU1__p1__tile1.chr13:50656191-50656305.plus.av.log2FC.HepG2.txt

delpos	mean.log2FC	sd	se	seq	padj	sig	wt_activ	wt_l2fc	wt_class	tile_chr	tile_start	tile_end
11	0.4060361644111363	0.15753578449611966	0.05569731074837439	G	0.02829206087448594	sig	0.5713077165223379	1.5988676950011393	sig active	chr13	50656191.0	50656305.0
12	0.4060361644111363	0.15753578449611966	0.05569731074837439	G	0.02829206087448594	sig	0.5713077165223379	1.5988676950011393	sig active	chr13	50656191.0	50656305.0
13	0.20256054368149848	0.10773689543882584	0.03809074467438988	C	1.0	not sig	0.5713077165223379	1.5988676950011393	sig active	chr13	50656191.0	50656305.0
14	0.18189041107476056	0.22521202649786576	0.07962447557070265	T	1.0	not sig	0.5713077165223379	1.5988676950011393	sig active	chr13	50656191.0	50656305.0
15	0.2265173160474197	0.10789169399757004	0.03814547422969285	G	1.0	not sig	0.5713077165223379	1.5988676950011393	sig active	chr13	50656191.0	50656305.0
16	0.3164452362200071	0.12607587779402202	0.04457455406609971	C	1.0	not sig	0.5713077165223379	1.5988676950011393	sig active	chr13	50656191.0	50656305.0
17	0.3164452362200071	0.12607587779402202	0.04457455406609971	C	1.0	not sig	0.5713077165223379	1.5988676950011393	sig active	chr13	50656191.0	50656305.0
18	0.149812584204505	0.2056425452120354	0.0727056191099457	T	1.0	not sig	0.5713077165223379	1.5988676950011393	sig active	chr13	50656191.0	50656305.0
19	-0.07173596604302188	0.1675166631470071	0.05922608423649567	C	1.0	not sig	0.5713077165223379	1.5988676950011393	sig active	chr13	50656191.0	50656305.0
20	-0.07173596604302188	0.1675166631470071	0.05922608423649567	C	1.0	not sig	0.5713077165223379	1.5988676950011393	sig active	chr13	50656191.0	50656305.0
21	0.24388478577520398	0.1876317256093285	0.06633783277204489	A	1.0	not sig	0.5713077165223379	1.5988676950011393	sig active	chr13	50656191.0	50656305.0
22	0.33730708613648763	0.15179738052173175	0.053668478566635626	C	1.0	not sig	0.5713077165223379	1.5988676950011393	sig active	chr13	50656191.0	50656305.0
23	0.22245361230538468	0.1653612817208869	0.058464041825269104	A	1.0	not sig	0.5713077165223379	1.5988676950011393	sig active	chr13	50656191.0	50656305.0
24	0.43157338819130825	0.15068725602604738	0.05327599028720577	G	2.509935444878131e-05	sig	0.5713077165223379	1.5988676950011393	sig active	chr13	50656191.0	50656305.0
25	0.6735749505385367	0.13377778020625794	0.04729758777796424	C	1.3136168307525444e-19	sig	0.5713077165223379	1.5988676950011393	sig active	chr13	50656191.0	50656305.0
26	0.44256304029229077	0.13475306394740438	0.04764240265143706	T	1.1835708200296335e-08	sig	0.5713077165223379	1.5988676950011393	sig active	chr13	50656191.0	50656305.0
27	0.16511826833192164	0.18907039688368674	0.06684647987904338	G	1.0	not sig	0.5713077165223379	1.5988676950011393	sig active	chr13	50656191.0	50656305.0
28	0.5180526390482014	0.13068399415286114	0.04620376922901562	T	8.701635165684983e-06	sig	0.5713077165223379	1.5988676950011393	sig active	chr13	50656191.0	50656305.0
29	0.2127220932955115	0.10792986679915913	0.038158970353123114	C	1.0	not sig	0.5713077165223379	1.5988676950011393	sig active	chr13	50656191.0	50656305.0
30	0.23306055835703002	0.2540056374175248	0.08980455433877162	A	1.0	not sig	0.5713077165223379	1.5988676950011393	sig active	chr13	50656191.0	50656305.0
31	0.23306055835703002	0.2540056374175248	0.08980455433877162	A	1.0	not sig	0.5713077165223379	1.5988676950011393	sig active	chr13	50656191.0	50656305.0
32	-0.23797354995615602	0.2318016227288158	0.08195424966079569	T	1.0	not sig	0.5713077165223379	1.5988676950011393	sig active	chr13	50656191.0	50656305.0
33	0.08922758912194124	0.14894594534988478	0.052660343993572216	A	1.0	not sig	0.5713077165223379	1.5988676950011393	sig active	chr13	50656191.0	50656305.0
34	0.25686510001980123	0.13496034830332082	0.047715688738288256	C	1.0	not sig	0.5713077165223379	1.5988676950011393	sig active	chr13	50656191.0	50656305.0
35	0.25686510001980123	0.13496034830332082	0.047715688738288256	C	1.0	not sig	0.5713077165223379	1.5988676950011393	sig active	chr13	50656191.0	50656305.0
36	0.27377619279628895	0.23067596217636666	0.0815562685558202	G	1.0	not sig	0.5713077165223379	1.5988676950011393	sig active	chr13	50656191.0	50656305.0
37	-0.06229119185953349	0.18788531754964846	0.06642749106237213	C	1.0	not sig	0.5713077165223379	1.5988676950011393	sig active	chr13	50656191.0	50656305.0
38	-0.06229119185953349	0.18788531754964846	0.06642749106237213	C	1.0	not sig	0.5713077165223379	1.5988676950011393	sig active	chr13	50656191.0	50656305.0
39	0.2971826913651153	0.2422037939088146	0.0856319725510159	T	1.0	not sig	0.5713077165223379	1.5988676950011393	sig active	chr13	50656191.0	50656305.0
40	0.05929620471629505	0.10042867823123734	0.03550689970145486	C	1.0	not sig	0.5713077165223379	1.5988676950011393	sig active	chr13	50656191.0	50656305.0
41	0.15844585303772604	0.08802310261480925	0.03112086638000547	T	1.0	not sig	0.5713077165223379	1.5988676950011393	sig active	chr13	50656191.0	50656305.0
42	0.15844585303772604	0.08802310261480925	0.03112086638000547	T	1.0	not sig	0.5713077165223379	1.5988676950011393	sig active	chr13	50656191.0	50656305.0
43	0.16486418800248986	0.10600155298445031	0.03747720846580496	A	1.0	not sig	0.5713077165223379	1.5988676950011393	sig active	chr13	50656191.0	50656305.0
44	0.16486418800248986	0.10600155298445031	0.03747720846580496	A	1.0	not sig	0.5713077165223379	1.5988676950011393	sig active	chr13	50656191.0	50656305.0
45	-0.2825560230946058	0.1273361867749707	0.04502014057950927	C	1.0	not sig	0.5713077165223379	1.5988676950011393	sig active	chr13	50656191.0	50656305.0
46	-0.2825560230946058	0.1273361867749707	0.04502014057950927	C	1.0	not sig	0.5713077165223379	1.5988676950011393	sig active	chr13	50656191.0	50656305.0
47	-0.2825560230946058	0.1273361867749707	0.04502014057950927	C	1.0	not sig	0.5713077165223379	1.5988676950011393	sig active	chr13	50656191.0	50656305.0
48	-0.2825560230946058	0.1273361867749707	0.04502014057950927	C	1.0	not sig	0.5713077165223379	1.5988676950011393	sig active	chr13	50656191.0	50656305.0
49	-0.2825560230946058	0.1273361867749707	0.04502014057950927	C	1.0	not sig	0.5713077165223379	1.5988676950011393	sig active	chr13	50656191.0	50656305.0
50	-0.2825560230946058	0.1273361867749707	0.04502014057950927	C	1.0	not sig	0.5713077165223379	1.5988676950011393	sig active	chr13	50656191.0	50656305.0
51	0.11117259665681223	0.11322276511556915	0.04003029249895531	T	1.0	not sig	0.5713077165223379	1.5988676950011393	sig active	chr13	50656191.0	50656305.0
52	0.11117259665681223	0.11322276511556915	0.04003029249895531	T	1.0	not sig	0.5713077165223379	1.5988676950011393	sig active	chr13	50656191.0	50656305.0
53	0.29351062346225565	0.1523564732933365	0.05386614771169267	C	1.0	not sig	0.5713077165223379	1.5988676950011393	sig active	chr13	50656191.0	50656305.0
54	0.25379763762458984	0.13002753915998666	0.04597167734051296	T	1.0	not sig	0.5713077165223379	1.5988676950011393	sig active	chr13	50656191.0	50656305.0
55	0.07845302133114776	0.21488815305590897	0.07597443511124298	C	1.0	not sig	0.5713077165223379	1.5988676950011393	sig active	chr13	50656191.0	50656305.0
56	0.3831028555504216	0.1649416733987065	0.058315687880241066	T	0.1097158891620463	not sig	0.5713077165223379	1.5988676950011393	sig active	chr13	50656191.0	50656305.0
57	0.3831028555504216	0.1649416733987065	0.058315687880241066	T	0.1097158891620463	not sig	0.5713077165223379	1.5988676950011393	sig active	chr13	50656191.0	50656305.0
58	0.10181868484046305	0.12260599396307441	0.043347764872703407	G	1.0	not sig	0.5713077165223379	1.5988676950011393	sig active	chr13	50656191.0	50656305.0
59	0.3879875485573859	0.12940923353315276	0.04575307328972293	C	0.052908155983004065	not sig	0.5713077165223379	1.5988676950011393	sig active	chr13	50656191.0	50656305.0
60	0.031874752993607966	0.13174055449271288	0.04657731971953658	T	1.0	not sig	0.5713077165223379	1.5988676950011393	sig active	chr13	50656191.0	50656305.0
61	0.031874752993607966	0.13174055449271288	0.04657731971953658	T	1.0	not sig	0.5713077165223379	1.5988676950011393	sig active	chr13	50656191.0	50656305.0
62	0.031874752993607966	0.13174055449271288	0.04657731971953658	T	1.0	not sig	0.5713077165223379	1.5988676950011393	sig active	chr13	50656191.0	50656305.0
63	0.2608438499782815	0.22965205684374282	0.08119426335382451	C	1.0	not sig	0.5713077165223379	1.5988676950011393	sig active	chr13	50656191.0	50656305.0
64	0.2608438499782815	0.22965205684374282	0.08119426335382451	C	1.0	not sig	0.5713077165223379	1.5988676950011393	sig active	chr13	50656191.0	50656305.0
65	0.2608438499782815	0.22965205684374282	0.08119426335382451	C	1.0	not sig	0.5713077165223379	1.5988676950011393	sig active	chr13	50656191.0	50656305.0
66	-0.017515240418118673	0.13882926230061876	0.049083556399946715	G	1.0	not sig	0.5713077165223379	1.5988676950011393	sig active	chr13	50656191.0	50656305.0
67	0.043792608504624055	0.25147259894119595	0.08890898999696233	A	1.0	not sig	0.5713077165223379	1.5988676950011393	sig active	chr13	50656191.0	50656305.0
68	0.09331614400190501	0.17686218320414843	0.06253022453955542	C	1.0	not sig	0.5713077165223379	1.5988676950011393	sig active	chr13	50656191.0	50656305.0
69	-0.0339582043714425	0.11869424914691717	0.041964754229815354	A	1.0	not sig	0.5713077165223379	1.5988676950011393	sig active	chr13	50656191.0	50656305.0
70	0.2884521164313873	0.20856673810027201	0.0737394774203305	T	1.0	not sig	0.5713077165223379	1.5988676950011393	sig active	chr13	50656191.0	50656305.0
71	0.2884521164313873	0.20856673810027201	0.0737394774203305	T	1.0	not sig	0.5713077165223379	1.5988676950011393	sig active	chr13	50656191.0	50656305.0
72	0.2884521164313873	0.20856673810027201	0.0737394774203305	T	1.0	not sig	0.5713077165223379	1.5988676950011393	sig active	chr13	50656191.0	50656305.0
73	0.2884521164313873	0.20856673810027201	0.0737394774203305	T	1.0	not sig	0.5713077165223379	1.5988676950011393	sig active	chr13	50656191.0	50656305.0
74	0.2884521164313873	0.20856673810027201	0.0737394774203305	T	1.0	not sig	0.5713077165223379	1.5988676950011393	sig active	chr13	50656191.0	50656305.0
75	-0.33862566930326377	0.12084733264811093	0.042725984201892844	A	1.0	not sig	0.5713077165223379	1.5988676950011393	sig active	chr13	50656191.0	50656305.0
76	-0.8784167066954516	0.3240709304349179	0.11457637624798217	C	1.1312689619983456e-07	sig	0.5713077165223379	1.5988676950011393	sig active	chr13	50656191.0	50656305.0
77	-1.1231274707360106	0.4027747316952151	0.14240237203613942	G	3.369027218876325e-20	sig	0.5713077165223379	1.5988676950011393	sig active	chr13	50656191.0	50656305.0
78	-0.9527918351645759	0.3626911483753438	0.1282306852462709	C	5.089813552788661e-19	sig	0.5713077165223379	1.5988676950011393	sig active	chr13	50656191.0	50656305.0
79	-1.3201117196198564	0.2534867565003807	0.08962110223120118	A	4.530785885561002e-32	sig	0.5713077165223379	1.5988676950011393	sig active	chr13	50656191.0	50656305.0
80	-1.1505605307080278	0.2883381182399539	0.10194291934101997	T	5.206648200556329e-22	sig	0.5713077165223379	1.5988676950011393	sig active	chr13	50656191.0	50656305.0
81	-1.1014463834846207	0.31917743429243395	0.11284626409495187	G	2.3737511169766348e-26	sig	0.5713077165223379	1.5988676950011393	sig active	chr13	50656191.0	50656305.0
82	-1.4710980723377522	0.2639011974063991	0.09330316312465727	C	6.307209170149448e-51	sig	0.5713077165223379	1.5988676950011393	sig active	chr13	50656191.0	50656305.0
83	-1.2203035026256972	0.15909697138861414	0.056249273667565595	G	1.2128913869570548e-34	sig	0.5713077165223379	1.5988676950011393	sig active	chr13	50656191.0	50656305.0
84	-1.034376680656263	0.2951351678710944	0.10434603928414045	C	2.3753534298365585e-21	sig	0.5713077165223379	1.5988676950011393	sig active	chr13	50656191.0	50656305.0
85	0.07283091206271948	0.18761305038059545	0.06633123008160621	A	1.0	not sig	0.5713077165223379	1.5988676950011393	sig active	chr13	50656191.0	50656305.0
86	0.07283091206271948	0.18761305038059545	0.06633123008160621	A	1.0	not sig	0.5713077165223379	1.5988676950011393	sig active	chr13	50656191.0	50656305.0
87	0.07283091206271948	0.18761305038059545	0.06633123008160621	A	1.0	not sig	0.5713077165223379	1.5988676950011393	sig active	chr13	50656191.0	50656305.0
88	0.1561202540423709	0.18764349108025097	0.06634199249418145	C	1.0	not sig	0.5713077165223379	1.5988676950011393	sig active	chr13	50656191.0	50656305.0
89	0.2396349985981608	0.19734435375613493	0.06977176538491996	T	1.0	not sig	0.5713077165223379	1.5988676950011393	sig active	chr13	50656191.0	50656305.0
90	0.014927779162227706	0.10283173716191023	0.036356509334189706	C	1.0	not sig	0.5713077165223379	1.5988676950011393	sig active	chr13	50656191.0	50656305.0
91	0.014927779162227706	0.10283173716191023	0.036356509334189706	C	1.0	not sig	0.5713077165223379	1.5988676950011393	sig active	chr13	50656191.0	50656305.0
92	0.07715710444611604	0.10262924862464695	0.03628491882528401	A	1.0	not sig	0.5713077165223379	1.5988676950011393	sig active	chr13	50656191.0	50656305.0
93	0.07715710444611604	0.10262924862464695	0.03628491882528401	A	1.0	not sig	0.5713077165223379	1.5988676950011393	sig active	chr13	50656191.0	50656305.0
94	0.03414427348194791	0.1397526092015873	0.04941000882747794	C	1.0	not sig	0.5713077165223379	1.5988676950011393	sig active	chr13	50656191.0	50656305.0
95	0.03414427348194791	0.1397526092015873	0.04941000882747794	C	1.0	not sig	0.5713077165223379	1.5988676950011393	sig active	chr13	50656191.0	50656305.0
96	0.03414427348194791	0.1397526092015873	0.04941000882747794	C	1.0	not sig	0.5713077165223379	1.5988676950011393	sig active	chr13	50656191.0	50656305.0
97	-0.0507629224455526	0.17501229992296768	0.061876192033292164	T	1.0	not sig	0.5713077165223379	1.5988676950011393	sig active	chr13	50656191.0	50656305.0
98	0.17969112343088056	0.16801051742138734	0.05940068808966178	C	1.0	not sig	0.5713077165223379	1.5988676950011393	sig active	chr13	50656191.0	50656305.0
99	0.17969112343088056	0.16801051742138734	0.05940068808966178	C	1.0	not sig	0.5713077165223379	1.5988676950011393	sig active	chr13	50656191.0	50656305.0
100	0.17969112343088056	0.16801051742138734	0.05940068808966178	C	1.0	not sig	0.5713077165223379	1.5988676950011393	sig active	chr13	50656191.0	50656305.0
101	0.17969112343088056	0.16801051742138734	0.05940068808966178	C	1.0	not sig	0.5713077165223379	1.5988676950011393	sig active	chr13	50656191.0	50656305.0
102	0.17969112343088056	0.16801051742138734	0.05940068808966178	C	1.0	not sig	0.5713077165223379	1.5988676950011393	sig active	chr13	50656191.0	50656305.0
103	0.17969112343088056	0.16801051742138734	0.05940068808966178	C	1.0	not sig	0.5713077165223379	1.5988676950011393	sig active	chr13	50656191.0	50656305.0
104	0.04744015220943931	0.21363298888482196	0.07553066756280397	T	1.0	not sig	0.5713077165223379	1.5988676950011393	sig active	chr13	50656191.0	50656305.0
