## Supplementary material for "High-throughput functional analysis of IncRNA core promoters elucidatesrules governing tissue-specificity": DLEU1__p1__tile2.chr13:50656285-50656399.plus.av.log2FC.HepG2.txt

delpos	mean.log2FC	sd	se	seq	padj	sig	wt_activ	wt_l2fc	wt_class	tile_chr	tile_start	tile_end
11	-0.3244028713633554	0.16681255513195958	0.058977144460431716	C	1.3852199236557982e-07	sig	0.8081063143888568	1.8356662928676584	sig active	chr13	50656285.0	50656399.0
12	-0.3244028713633554	0.16681255513195958	0.058977144460431716	C	1.3852199236557982e-07	sig	0.8081063143888568	1.8356662928676584	sig active	chr13	50656285.0	50656399.0
13	0.14763055660753016	0.12662612800219342	0.04476909689287337	T	1.0	not sig	0.8081063143888568	1.8356662928676584	sig active	chr13	50656285.0	50656399.0
14	0.29277860498254027	0.19668262885873314	0.06953781030380357	C	1.0	not sig	0.8081063143888568	1.8356662928676584	sig active	chr13	50656285.0	50656399.0
15	0.29277860498254027	0.19668262885873314	0.06953781030380357	C	1.0	not sig	0.8081063143888568	1.8356662928676584	sig active	chr13	50656285.0	50656399.0
16	0.29277860498254027	0.19668262885873314	0.06953781030380357	C	1.0	not sig	0.8081063143888568	1.8356662928676584	sig active	chr13	50656285.0	50656399.0
17	0.062355136034252995	0.11929988161151253	0.042178877641126405	G	1.0	not sig	0.8081063143888568	1.8356662928676584	sig active	chr13	50656285.0	50656399.0
18	0.2059353170329986	0.1622107635744246	0.05735016545246172	C	1.0	not sig	0.8081063143888568	1.8356662928676584	sig active	chr13	50656285.0	50656399.0
19	0.2059353170329986	0.1622107635744246	0.05735016545246172	C	1.0	not sig	0.8081063143888568	1.8356662928676584	sig active	chr13	50656285.0	50656399.0
20	0.37751923805193316	0.07977679288897639	0.02820535561655497	A	4.3024165995389326e-11	sig	0.8081063143888568	1.8356662928676584	sig active	chr13	50656285.0	50656399.0
21	0.3037762090009256	0.13530137643010487	0.04783626038880043	G	0.0029312294852397803	sig	0.8081063143888568	1.8356662928676584	sig active	chr13	50656285.0	50656399.0
22	0.3037762090009256	0.13530137643010487	0.04783626038880043	G	0.0029312294852397803	sig	0.8081063143888568	1.8356662928676584	sig active	chr13	50656285.0	50656399.0
23	-0.17119222152622995	0.14369728985765615	0.05080466404823877	C	1.0	not sig	0.8081063143888568	1.8356662928676584	sig active	chr13	50656285.0	50656399.0
24	-0.8836957709957023	0.15082926291941032	0.05332619730584186	A	3.5961986141846267e-53	sig	0.8081063143888568	1.8356662928676584	sig active	chr13	50656285.0	50656399.0
25	-0.6178077071155628	0.1782129656407421	0.06300779824996697	C	1.5241038829897785e-22	sig	0.8081063143888568	1.8356662928676584	sig active	chr13	50656285.0	50656399.0
26	-0.4837639004473049	0.08952443152064019	0.03165166630505769	A	2.7374054529554715e-17	sig	0.8081063143888568	1.8356662928676584	sig active	chr13	50656285.0	50656399.0
27	-1.1976673096189354	0.2281495683783957	0.08066305346257376	T	5.6291731347517045e-56	sig	0.8081063143888568	1.8356662928676584	sig active	chr13	50656285.0	50656399.0
28	-1.5379737103984479	0.2322005396176607	0.08209528807941173	G	1.3196656212172661e-69	sig	0.8081063143888568	1.8356662928676584	sig active	chr13	50656285.0	50656399.0
29	-1.5280352284288754	0.1351290699387626	0.04777534084456514	C	1.5161664072135342e-57	sig	0.8081063143888568	1.8356662928676584	sig active	chr13	50656285.0	50656399.0
30	-1.8213073273804732	0.13474182366104304	0.04763842861008276	G	1.0796271862016118e-86	sig	0.8081063143888568	1.8356662928676584	sig active	chr13	50656285.0	50656399.0
31	-1.6210362413770725	0.1967993920711734	0.06957909233345838	C	9.25111578216578e-77	sig	0.8081063143888568	1.8356662928676584	sig active	chr13	50656285.0	50656399.0
32	-0.7732903016709486	0.10099465381102704	0.035707002286682506	A	2.9732299692976507e-37	sig	0.8081063143888568	1.8356662928676584	sig active	chr13	50656285.0	50656399.0
33	-0.15092316318641275	0.09327492068883933	0.03297766446685784	G	1.0	not sig	0.8081063143888568	1.8356662928676584	sig active	chr13	50656285.0	50656399.0
34	0.13955185636028827	0.1148503673960769	0.04060573680376617	A	1.0	not sig	0.8081063143888568	1.8356662928676584	sig active	chr13	50656285.0	50656399.0
35	0.13955185636028827	0.1148503673960769	0.04060573680376617	A	1.0	not sig	0.8081063143888568	1.8356662928676584	sig active	chr13	50656285.0	50656399.0
36	0.3342255575330576	0.1609360027601932	0.05689946944439477	T	0.0008418324853780644	sig	0.8081063143888568	1.8356662928676584	sig active	chr13	50656285.0	50656399.0
37	0.014881794382546568	0.07240685816830565	0.025599690207610742	C	1.0	not sig	0.8081063143888568	1.8356662928676584	sig active	chr13	50656285.0	50656399.0
38	-0.15111184515369788	0.18830239400379534	0.06657494985687237	A	1.0	not sig	0.8081063143888568	1.8356662928676584	sig active	chr13	50656285.0	50656399.0
39	0.05861037687936935	0.13671722884844023	0.04833683981188258	T	1.0	not sig	0.8081063143888568	1.8356662928676584	sig active	chr13	50656285.0	50656399.0
40	-0.05116465076526047	0.1297041583248721	0.04585734494980532	C	1.0	not sig	0.8081063143888568	1.8356662928676584	sig active	chr13	50656285.0	50656399.0
41	0.05083967226934162	0.10087875670631646	0.03566602647235214	G	1.0	not sig	0.8081063143888568	1.8356662928676584	sig active	chr13	50656285.0	50656399.0
42	0.27541386247994737	0.11208958464391937	0.03962965270104944	T	0.012720334472714577	sig	0.8081063143888568	1.8356662928676584	sig active	chr13	50656285.0	50656399.0
43	0.17632311386241045	0.08701706605859906	0.030765178744496576	G	1.0	not sig	0.8081063143888568	1.8356662928676584	sig active	chr13	50656285.0	50656399.0
44	0.17632311386241045	0.08701706605859906	0.030765178744496576	G	1.0	not sig	0.8081063143888568	1.8356662928676584	sig active	chr13	50656285.0	50656399.0
45	0.2024041614176451	0.13444570381365878	0.04753373443401809	T	1.0	not sig	0.8081063143888568	1.8356662928676584	sig active	chr13	50656285.0	50656399.0
46	0.24887354355962518	0.18690932657255696	0.066082426143233	G	1.0	not sig	0.8081063143888568	1.8356662928676584	sig active	chr13	50656285.0	50656399.0
47	0.4090297399673265	0.11146050355453037	0.03940723894893785	C	3.486292916065581e-11	sig	0.8081063143888568	1.8356662928676584	sig active	chr13	50656285.0	50656399.0
48	0.23783321625337642	0.07265571046371197	0.025687672780408562	A	0.05490343758964849	not sig	0.8081063143888568	1.8356662928676584	sig active	chr13	50656285.0	50656399.0
49	0.07768779978709539	0.15608583513606614	0.05518467623593892	C	1.0	not sig	0.8081063143888568	1.8356662928676584	sig active	chr13	50656285.0	50656399.0
50	-0.28231587663009183	0.11346939314938964	0.040117488676527896	G	0.012901125595079313	sig	0.8081063143888568	1.8356662928676584	sig active	chr13	50656285.0	50656399.0
51	-0.28231587663009183	0.11346939314938964	0.040117488676527896	G	0.012901125595079313	sig	0.8081063143888568	1.8356662928676584	sig active	chr13	50656285.0	50656399.0
52	0.0006350862069372104	0.1139646167916077	0.04029257667433604	C	1.0	not sig	0.8081063143888568	1.8356662928676584	sig active	chr13	50656285.0	50656399.0
53	0.24967477550204198	0.10952144164517617	0.038721677036315405	T	1.0	not sig	0.8081063143888568	1.8356662928676584	sig active	chr13	50656285.0	50656399.0
54	0.32311309465359583	0.11539755623135378	0.04079919727177309	C	7.285724016028623e-05	sig	0.8081063143888568	1.8356662928676584	sig active	chr13	50656285.0	50656399.0
55	0.19548806384498718	0.09456185266320055	0.03343266362985615	T	1.0	not sig	0.8081063143888568	1.8356662928676584	sig active	chr13	50656285.0	50656399.0
56	-0.03459056723333725	0.10623476824735109	0.037559662512741634	C	1.0	not sig	0.8081063143888568	1.8356662928676584	sig active	chr13	50656285.0	50656399.0
57	-0.03459056723333725	0.10623476824735109	0.037559662512741634	C	1.0	not sig	0.8081063143888568	1.8356662928676584	sig active	chr13	50656285.0	50656399.0
58	-0.03459056723333725	0.10623476824735109	0.037559662512741634	C	1.0	not sig	0.8081063143888568	1.8356662928676584	sig active	chr13	50656285.0	50656399.0
59	0.033634444102527555	0.0620822703385284	0.021949397173914944	T	1.0	not sig	0.8081063143888568	1.8356662928676584	sig active	chr13	50656285.0	50656399.0
60	0.033634444102527555	0.0620822703385284	0.021949397173914944	T	1.0	not sig	0.8081063143888568	1.8356662928676584	sig active	chr13	50656285.0	50656399.0
61	0.033634444102527555	0.0620822703385284	0.021949397173914944	T	1.0	not sig	0.8081063143888568	1.8356662928676584	sig active	chr13	50656285.0	50656399.0
62	0.2915335704958262	0.07265548844682959	0.02568759428558703	G	7.335922912274134e-05	sig	0.8081063143888568	1.8356662928676584	sig active	chr13	50656285.0	50656399.0
63	0.6240477945908475	0.1339497425955878	0.047358385663766336	C	6.43569358297511e-33	sig	0.8081063143888568	1.8356662928676584	sig active	chr13	50656285.0	50656399.0
64	0.1154021507049032	0.07246751063956036	0.025621134094470706	T	1.0	not sig	0.8081063143888568	1.8356662928676584	sig active	chr13	50656285.0	50656399.0
65	0.1154021507049032	0.07246751063956036	0.025621134094470706	T	1.0	not sig	0.8081063143888568	1.8356662928676584	sig active	chr13	50656285.0	50656399.0
66	0.32207411358397364	0.09261227872722687	0.032743385154580376	C	3.6379747637867917e-06	sig	0.8081063143888568	1.8356662928676584	sig active	chr13	50656285.0	50656399.0
67	0.152281256859012	0.11129749124525393	0.039349605394284726	T	1.0	not sig	0.8081063143888568	1.8356662928676584	sig active	chr13	50656285.0	50656399.0
68	0.152281256859012	0.11129749124525393	0.039349605394284726	T	1.0	not sig	0.8081063143888568	1.8356662928676584	sig active	chr13	50656285.0	50656399.0
69	0.029914572777794676	0.06837070253174164	0.02417269369734138	C	1.0	not sig	0.8081063143888568	1.8356662928676584	sig active	chr13	50656285.0	50656399.0
70	-0.03000977406815168	0.10182047625131965	0.03599897461047597	G	1.0	not sig	0.8081063143888568	1.8356662928676584	sig active	chr13	50656285.0	50656399.0
71	-0.03000977406815168	0.10182047625131965	0.03599897461047597	G	1.0	not sig	0.8081063143888568	1.8356662928676584	sig active	chr13	50656285.0	50656399.0
72	0.024098423033462657	0.10737898151418036	0.03796420299279093	T	1.0	not sig	0.8081063143888568	1.8356662928676584	sig active	chr13	50656285.0	50656399.0
73	0.024098423033462657	0.10737898151418036	0.03796420299279093	T	1.0	not sig	0.8081063143888568	1.8356662928676584	sig active	chr13	50656285.0	50656399.0
74	0.03463028190626974	0.1763453299522541	0.06234748931990903	G	1.0	not sig	0.8081063143888568	1.8356662928676584	sig active	chr13	50656285.0	50656399.0
75	0.0061945437031939166	0.11642065551861297	0.041160917493697144	C	1.0	not sig	0.8081063143888568	1.8356662928676584	sig active	chr13	50656285.0	50656399.0
76	0.20174165331710545	0.16571545579058505	0.0585892612684711	A	1.0	not sig	0.8081063143888568	1.8356662928676584	sig active	chr13	50656285.0	50656399.0
77	-0.29021318264086876	0.13798084231204827	0.048783594636340515	G	3.400165279670054e-06	sig	0.8081063143888568	1.8356662928676584	sig active	chr13	50656285.0	50656399.0
78	0.10980348574572679	0.08068000877192327	0.02852469065440854	T	1.0	not sig	0.8081063143888568	1.8356662928676584	sig active	chr13	50656285.0	50656399.0
79	-0.05927277882456965	0.08500202691687522	0.030052754823761952	C	1.0	not sig	0.8081063143888568	1.8356662928676584	sig active	chr13	50656285.0	50656399.0
80	-0.05927277882456965	0.08500202691687522	0.030052754823761952	C	1.0	not sig	0.8081063143888568	1.8356662928676584	sig active	chr13	50656285.0	50656399.0
81	-0.09052967020843929	0.13784046920757428	0.048733965249305636	T	1.0	not sig	0.8081063143888568	1.8356662928676584	sig active	chr13	50656285.0	50656399.0
82	-0.16233536703225968	0.055047197489343835	0.019462123315015057	C	1.0	not sig	0.8081063143888568	1.8356662928676584	sig active	chr13	50656285.0	50656399.0
83	-0.09476301579439206	0.10137245508580363	0.03584057520835023	T	1.0	not sig	0.8081063143888568	1.8356662928676584	sig active	chr13	50656285.0	50656399.0
84	-0.09476301579439206	0.10137245508580363	0.03584057520835023	T	1.0	not sig	0.8081063143888568	1.8356662928676584	sig active	chr13	50656285.0	50656399.0
85	-0.20063804543017355	0.09492913896396178	0.03356251894680874	G	0.11505862326396257	not sig	0.8081063143888568	1.8356662928676584	sig active	chr13	50656285.0	50656399.0
86	-0.13625169670695697	0.10797771946420562	0.03817588882509922	C	1.0	not sig	0.8081063143888568	1.8356662928676584	sig active	chr13	50656285.0	50656399.0
87	0.03029938637523512	0.1538507704816049	0.054394461549158966	T	1.0	not sig	0.8081063143888568	1.8356662928676584	sig active	chr13	50656285.0	50656399.0
88	0.03029938637523512	0.1538507704816049	0.054394461549158966	T	1.0	not sig	0.8081063143888568	1.8356662928676584	sig active	chr13	50656285.0	50656399.0
89	0.14183761434987047	0.14276567017042077	0.05047528674907326	C	1.0	not sig	0.8081063143888568	1.8356662928676584	sig active	chr13	50656285.0	50656399.0
90	0.28982877666662865	0.07137786863118595	0.025235887467877065	T	0.08344757361617418	not sig	0.8081063143888568	1.8356662928676584	sig active	chr13	50656285.0	50656399.0
91	0.28982877666662865	0.07137786863118595	0.025235887467877065	T	0.08344757361617418	not sig	0.8081063143888568	1.8356662928676584	sig active	chr13	50656285.0	50656399.0
92	-0.12878047748543095	0.07385530783912472	0.026111794499832534	G	1.0	not sig	0.8081063143888568	1.8356662928676584	sig active	chr13	50656285.0	50656399.0
93	-0.1620027573809014	0.13967121314658745	0.04938123097625182	C	1.0	not sig	0.8081063143888568	1.8356662928676584	sig active	chr13	50656285.0	50656399.0
94	-0.22870074537691273	0.10071923413195315	0.03560962672530982	G	0.00012028311576908373	sig	0.8081063143888568	1.8356662928676584	sig active	chr13	50656285.0	50656399.0
95	-0.08975798650351494	0.08156944077933903	0.028839152356332564	C	1.0	not sig	0.8081063143888568	1.8356662928676584	sig active	chr13	50656285.0	50656399.0
96	-0.044247182662352336	0.0867682160305377	0.030677196973326253	G	1.0	not sig	0.8081063143888568	1.8356662928676584	sig active	chr13	50656285.0	50656399.0
97	0.006141325334926423	0.12914832645435173	0.04566082870738304	T	1.0	not sig	0.8081063143888568	1.8356662928676584	sig active	chr13	50656285.0	50656399.0
98	-0.37454916064168786	0.09514624290684096	0.03363927678192484	G	3.826527031583566e-08	sig	0.8081063143888568	1.8356662928676584	sig active	chr13	50656285.0	50656399.0
99	-0.2214039231270913	0.13391386178521242	0.04734569988160088	C	1.0	not sig	0.8081063143888568	1.8356662928676584	sig active	chr13	50656285.0	50656399.0
100	-0.6031762380587434	0.1494036949874537	0.052822182929977556	G	1.192416128113344e-22	sig	0.8081063143888568	1.8356662928676584	sig active	chr13	50656285.0	50656399.0
101	-0.15039440960197215	0.11105907218865238	0.0392653115284412	T	1.0	not sig	0.8081063143888568	1.8356662928676584	sig active	chr13	50656285.0	50656399.0
102	-0.15858082167501378	0.14536475313219033	0.0513942013426401	G	1.0	not sig	0.8081063143888568	1.8356662928676584	sig active	chr13	50656285.0	50656399.0
103	-0.3131276558192669	0.18197633648435763	0.0643383507717871	T	0.16519714265472482	not sig	0.8081063143888568	1.8356662928676584	sig active	chr13	50656285.0	50656399.0
104	-0.22042493994901696	0.0958923685655626	0.03390307203837452	A	0.027481216464609232	sig	0.8081063143888568	1.8356662928676584	sig active	chr13	50656285.0	50656399.0
