## Supplementary material for "High-throughput functional analysis of IncRNA core promoters elucidatesrules governing tissue-specificity": enhancer_LINC_PINT__pX__tile1.chr7:130796183-130796297.minus.av.log2FC.HepG2.txt

delpos	mean.log2FC	sd	se	seq	padj	sig	wt_activ	wt_l2fc	wt_class	tile_chr	tile_start	tile_end
11	-0.143026044250174	0.1123124524616114	0.039708448373648585	T	1.0	not sig	0.060139727061223204	1.0876997055400244	sig active	chr7	130796183.0	130796297.0
12	-0.143026044250174	0.1123124524616114	0.039708448373648585	T	1.0	not sig	0.060139727061223204	1.0876997055400244	sig active	chr7	130796183.0	130796297.0
13	-0.143026044250174	0.1123124524616114	0.039708448373648585	T	1.0	not sig	0.060139727061223204	1.0876997055400244	sig active	chr7	130796183.0	130796297.0
14	-0.38613279551922464	0.1525680264857385	0.05394094306015724	C	0.0010673680791652162	sig	0.060139727061223204	1.0876997055400244	sig active	chr7	130796183.0	130796297.0
15	-0.38613279551922464	0.1525680264857385	0.05394094306015724	C	0.0010673680791652162	sig	0.060139727061223204	1.0876997055400244	sig active	chr7	130796183.0	130796297.0
16	-0.15022574734077865	0.09133361569250353	0.03229130950322766	A	1.0	not sig	0.060139727061223204	1.0876997055400244	sig active	chr7	130796183.0	130796297.0
17	-0.15022574734077865	0.09133361569250353	0.03229130950322766	A	1.0	not sig	0.060139727061223204	1.0876997055400244	sig active	chr7	130796183.0	130796297.0
18	-0.33147369351982836	0.144285748651715	0.051012715650102715	G	0.0007065843670257099	sig	0.060139727061223204	1.0876997055400244	sig active	chr7	130796183.0	130796297.0
19	-0.13490783033231354	0.19467960830192038	0.0688296355945144	A	1.0	not sig	0.060139727061223204	1.0876997055400244	sig active	chr7	130796183.0	130796297.0
20	-0.07071529704078118	0.061363967522651046	0.02169543877788881	G	1.0	not sig	0.060139727061223204	1.0876997055400244	sig active	chr7	130796183.0	130796297.0
21	-0.07071529704078118	0.061363967522651046	0.02169543877788881	G	1.0	not sig	0.060139727061223204	1.0876997055400244	sig active	chr7	130796183.0	130796297.0
22	-0.06147086605757389	0.11911007729074147	0.04211177167996854	A	1.0	not sig	0.060139727061223204	1.0876997055400244	sig active	chr7	130796183.0	130796297.0
23	-0.20367131096936508	0.09528977056862613	0.033690021473392916	T	1.0	not sig	0.060139727061223204	1.0876997055400244	sig active	chr7	130796183.0	130796297.0
24	-0.40947374023968597	0.10927981413682743	0.038636248811478105	C	0.0001479294199383911	sig	0.060139727061223204	1.0876997055400244	sig active	chr7	130796183.0	130796297.0
25	-0.10529403846477531	0.15398107083582308	0.05444052968118831	A	1.0	not sig	0.060139727061223204	1.0876997055400244	sig active	chr7	130796183.0	130796297.0
26	-0.26704180823191676	0.11697827385329981	0.04135806534658265	G	0.0006563749741079748	sig	0.060139727061223204	1.0876997055400244	sig active	chr7	130796183.0	130796297.0
27	-0.33162231013089855	0.09506023504081078	0.03360886840927218	T	0.005844654415321064	sig	0.060139727061223204	1.0876997055400244	sig active	chr7	130796183.0	130796297.0
28	-0.33162231013089855	0.09506023504081078	0.03360886840927218	T	0.005844654415321064	sig	0.060139727061223204	1.0876997055400244	sig active	chr7	130796183.0	130796297.0
29	-0.33162231013089855	0.09506023504081078	0.03360886840927218	T	0.005844654415321064	sig	0.060139727061223204	1.0876997055400244	sig active	chr7	130796183.0	130796297.0
30	-0.37369687359558634	0.176033908239292	0.06223738511738691	G	1.637159950342215e-06	sig	0.060139727061223204	1.0876997055400244	sig active	chr7	130796183.0	130796297.0
31	-0.15078685488254773	0.14841960396432322	0.052474254212097365	A	1.0	not sig	0.060139727061223204	1.0876997055400244	sig active	chr7	130796183.0	130796297.0
32	-0.5063212768557867	0.11961321513873702	0.04228965777206317	T	3.93900397096e-10	sig	0.060139727061223204	1.0876997055400244	sig active	chr7	130796183.0	130796297.0
33	-0.2435543740313392	0.09891256480840252	0.03497087266028764	A	1.0	not sig	0.060139727061223204	1.0876997055400244	sig active	chr7	130796183.0	130796297.0
34	-0.2435543740313392	0.09891256480840252	0.03497087266028764	A	1.0	not sig	0.060139727061223204	1.0876997055400244	sig active	chr7	130796183.0	130796297.0
35	-0.5242686050639961	0.15017139306284913	0.053093605187485536	T	2.047524859424346e-13	sig	0.060139727061223204	1.0876997055400244	sig active	chr7	130796183.0	130796297.0
36	-0.53169036670459	0.15961054193817634	0.056430848276672156	G	1.9894089114034363e-11	sig	0.060139727061223204	1.0876997055400244	sig active	chr7	130796183.0	130796297.0
37	-0.32473228709693214	0.08840359020853937	0.03125538905884743	T	1.07350026781611e-05	sig	0.060139727061223204	1.0876997055400244	sig active	chr7	130796183.0	130796297.0
38	-0.32473228709693214	0.08840359020853937	0.03125538905884743	T	1.07350026781611e-05	sig	0.060139727061223204	1.0876997055400244	sig active	chr7	130796183.0	130796297.0
39	-0.32473228709693214	0.08840359020853937	0.03125538905884743	T	1.07350026781611e-05	sig	0.060139727061223204	1.0876997055400244	sig active	chr7	130796183.0	130796297.0
40	-0.32473228709693214	0.08840359020853937	0.03125538905884743	T	1.07350026781611e-05	sig	0.060139727061223204	1.0876997055400244	sig active	chr7	130796183.0	130796297.0
41	-0.49005342208767955	0.1344471068884248	0.04753423049585887	A	5.629316098392854e-12	sig	0.060139727061223204	1.0876997055400244	sig active	chr7	130796183.0	130796297.0
42	-0.6187256430067318	0.18765652481530076	0.0663466006154004	C	1.026733247577135e-16	sig	0.060139727061223204	1.0876997055400244	sig active	chr7	130796183.0	130796297.0
43	-0.6187256430067318	0.18765652481530076	0.0663466006154004	C	1.026733247577135e-16	sig	0.060139727061223204	1.0876997055400244	sig active	chr7	130796183.0	130796297.0
44	-0.21680892246495703	0.18280437689271975	0.06463110726571177	A	1.0	not sig	0.060139727061223204	1.0876997055400244	sig active	chr7	130796183.0	130796297.0
45	-0.3388566459440814	0.1102552753331028	0.03898112642481343	G	0.13707429869805474	not sig	0.060139727061223204	1.0876997055400244	sig active	chr7	130796183.0	130796297.0
46	-0.24882678937819525	0.07409996421995925	0.02619829359280686	C	1.0	not sig	0.060139727061223204	1.0876997055400244	sig active	chr7	130796183.0	130796297.0
47	-0.11993328285710098	0.06256035081548303	0.022118424147518703	T	1.0	not sig	0.060139727061223204	1.0876997055400244	sig active	chr7	130796183.0	130796297.0
48	-0.06294056893487199	0.13217200151635342	0.04672985927760607	A	1.0	not sig	0.060139727061223204	1.0876997055400244	sig active	chr7	130796183.0	130796297.0
49	-0.2941793040558536	0.10803624267528479	0.03819657990480467	G	0.009462026154143913	sig	0.060139727061223204	1.0876997055400244	sig active	chr7	130796183.0	130796297.0
50	-0.36528152116468193	0.09710090282728502	0.03433035342425462	T	0.023060393388734324	sig	0.060139727061223204	1.0876997055400244	sig active	chr7	130796183.0	130796297.0
51	0.08351887386616301	0.07868266407056691	0.02781852266306049	G	1.0	not sig	0.060139727061223204	1.0876997055400244	sig active	chr7	130796183.0	130796297.0
52	-0.0017842749894232332	0.12659217756720553	0.04475709360147128	C	1.0	not sig	0.060139727061223204	1.0876997055400244	sig active	chr7	130796183.0	130796297.0
53	-0.0009248548310576074	0.10434753694499298	0.03689242548695917	T	1.0	not sig	0.060139727061223204	1.0876997055400244	sig active	chr7	130796183.0	130796297.0
54	-0.15290168064355106	0.10352943081084251	0.036603181289365114	A	1.0	not sig	0.060139727061223204	1.0876997055400244	sig active	chr7	130796183.0	130796297.0
55	-0.18473841138324903	0.11623805143850215	0.041096357202037796	C	1.0	not sig	0.060139727061223204	1.0876997055400244	sig active	chr7	130796183.0	130796297.0
56	-0.014325317865934058	0.09540545248018428	0.03373092120545461	G	1.0	not sig	0.060139727061223204	1.0876997055400244	sig active	chr7	130796183.0	130796297.0
57	-0.09489021449473897	0.14761892657319717	0.05219117200569338	A	1.0	not sig	0.060139727061223204	1.0876997055400244	sig active	chr7	130796183.0	130796297.0
58	-0.17514487245517424	0.10472074679513158	0.03702437509487847	G	1.0	not sig	0.060139727061223204	1.0876997055400244	sig active	chr7	130796183.0	130796297.0
59	-0.12353097409037764	0.10196628609877344	0.036050526176425145	A	1.0	not sig	0.060139727061223204	1.0876997055400244	sig active	chr7	130796183.0	130796297.0
60	-0.11688457017017365	0.09463031042735959	0.03345686710448701	C	1.0	not sig	0.060139727061223204	1.0876997055400244	sig active	chr7	130796183.0	130796297.0
61	-0.11688457017017365	0.09463031042735959	0.03345686710448701	C	1.0	not sig	0.060139727061223204	1.0876997055400244	sig active	chr7	130796183.0	130796297.0
62	-0.05844175818881778	0.11446882297990986	0.040470840481768376	A	1.0	not sig	0.060139727061223204	1.0876997055400244	sig active	chr7	130796183.0	130796297.0
63	-0.05844175818881778	0.11446882297990986	0.040470840481768376	A	1.0	not sig	0.060139727061223204	1.0876997055400244	sig active	chr7	130796183.0	130796297.0
64	-0.05844175818881778	0.11446882297990986	0.040470840481768376	A	1.0	not sig	0.060139727061223204	1.0876997055400244	sig active	chr7	130796183.0	130796297.0
65	-0.10516694362845544	0.05358645537300513	0.018945672987001116	T	1.0	not sig	0.060139727061223204	1.0876997055400244	sig active	chr7	130796183.0	130796297.0
66	-0.2501488100509742	0.0692667274854052	0.024489486357765315	A	0.032032406336415756	sig	0.060139727061223204	1.0876997055400244	sig active	chr7	130796183.0	130796297.0
67	-0.02716800973241964	0.09528440941016611	0.033688126017641866	T	1.0	not sig	0.060139727061223204	1.0876997055400244	sig active	chr7	130796183.0	130796297.0
68	0.024996077469006173	0.0598673762140948	0.021166313846416325	A	1.0	not sig	0.060139727061223204	1.0876997055400244	sig active	chr7	130796183.0	130796297.0
69	0.024996077469006173	0.0598673762140948	0.021166313846416325	A	1.0	not sig	0.060139727061223204	1.0876997055400244	sig active	chr7	130796183.0	130796297.0
70	0.024996077469006173	0.0598673762140948	0.021166313846416325	A	1.0	not sig	0.060139727061223204	1.0876997055400244	sig active	chr7	130796183.0	130796297.0
71	0.26817873924595376	0.07719242314724883	0.027291642931820532	C	0.0001061859811414159	sig	0.060139727061223204	1.0876997055400244	sig active	chr7	130796183.0	130796297.0
72	0.26817873924595376	0.07719242314724883	0.027291642931820532	C	0.0001061859811414159	sig	0.060139727061223204	1.0876997055400244	sig active	chr7	130796183.0	130796297.0
73	-0.08811050940966278	0.07824536879564188	0.02766391543592033	A	1.0	not sig	0.060139727061223204	1.0876997055400244	sig active	chr7	130796183.0	130796297.0
74	-0.2675128419889605	0.08708954921660365	0.03079080541077001	G	0.0775658273308961	not sig	0.060139727061223204	1.0876997055400244	sig active	chr7	130796183.0	130796297.0
75	0.08623464680250682	0.08276166332316184	0.029260666679042858	T	1.0	not sig	0.060139727061223204	1.0876997055400244	sig active	chr7	130796183.0	130796297.0
76	0.08623464680250682	0.08276166332316184	0.029260666679042858	T	1.0	not sig	0.060139727061223204	1.0876997055400244	sig active	chr7	130796183.0	130796297.0
77	-0.190697933314084	0.08275058287256794	0.02925674914816608	C	1.0	not sig	0.060139727061223204	1.0876997055400244	sig active	chr7	130796183.0	130796297.0
78	0.08193199340788067	0.051563485487096036	0.018230445124769866	T	1.0	not sig	0.060139727061223204	1.0876997055400244	sig active	chr7	130796183.0	130796297.0
79				G			0.060139727061223204	1.0876997055400244	sig active	chr7	130796183.0	130796297.0
80	-0.15679130325414697	0.09399279652865904	0.03323147190405109	A	1.0	not sig	0.060139727061223204	1.0876997055400244	sig active	chr7	130796183.0	130796297.0
81	-0.07710691334239875	0.06996317638532948	0.024735718227708498	G	1.0	not sig	0.060139727061223204	1.0876997055400244	sig active	chr7	130796183.0	130796297.0
82	-0.30086513957381844	0.11813952373800006	0.04176862918064447	A	0.00032820888068561734	sig	0.060139727061223204	1.0876997055400244	sig active	chr7	130796183.0	130796297.0
83	-0.30086513957381844	0.11813952373800006	0.04176862918064447	A	0.00032820888068561734	sig	0.060139727061223204	1.0876997055400244	sig active	chr7	130796183.0	130796297.0
84	-0.30086513957381844	0.11813952373800006	0.04176862918064447	A	0.00032820888068561734	sig	0.060139727061223204	1.0876997055400244	sig active	chr7	130796183.0	130796297.0
85	-1.1667360662413953	0.17308889690619764	0.06119616637523578	C	8.542229133588587e-59	sig	0.060139727061223204	1.0876997055400244	sig active	chr7	130796183.0	130796297.0
86	-0.4548214313828165	0.09764131059340797	0.03452141642227032	A	1.916676578891847e-09	sig	0.060139727061223204	1.0876997055400244	sig active	chr7	130796183.0	130796297.0
87	-1.3500050417999128	0.10853456773112463	0.03837276441791443	G	1.6443792114576751e-52	sig	0.060139727061223204	1.0876997055400244	sig active	chr7	130796183.0	130796297.0
88	-1.3500050417999128	0.10853456773112463	0.03837276441791443	G	1.6443792114576751e-52	sig	0.060139727061223204	1.0876997055400244	sig active	chr7	130796183.0	130796297.0
89	-1.3193871528169776	0.10322271657828089	0.036494741432499735	A	1.0065618193126227e-54	sig	0.060139727061223204	1.0876997055400244	sig active	chr7	130796183.0	130796297.0
90	-1.3193871528169776	0.10322271657828089	0.036494741432499735	A	1.0065618193126227e-54	sig	0.060139727061223204	1.0876997055400244	sig active	chr7	130796183.0	130796297.0
91	-1.25125094771451	0.12114382346334646	0.04283080953489913	G	2.702940403529251e-54	sig	0.060139727061223204	1.0876997055400244	sig active	chr7	130796183.0	130796297.0
92	-1.1161782778270433	0.1713107691449578	0.06056750327634141	T	4.949774932963987e-52	sig	0.060139727061223204	1.0876997055400244	sig active	chr7	130796183.0	130796297.0
93	-0.47162429358213626	0.12152039072089861	0.042963946165593105	G	1.4937117900321703e-13	sig	0.060139727061223204	1.0876997055400244	sig active	chr7	130796183.0	130796297.0
94	-0.139210091595595	0.07224959271523664	0.025544088473455004	A	1.0	not sig	0.060139727061223204	1.0876997055400244	sig active	chr7	130796183.0	130796297.0
95	-0.139210091595595	0.07224959271523664	0.025544088473455004	A	1.0	not sig	0.060139727061223204	1.0876997055400244	sig active	chr7	130796183.0	130796297.0
96	-0.3918079173549811	0.10639614498567478	0.03761671780573886	C	2.645501554255985e-08	sig	0.060139727061223204	1.0876997055400244	sig active	chr7	130796183.0	130796297.0
97	-0.27439682156062306	0.11945398898736177	0.042233362826373334	T	1.0	not sig	0.060139727061223204	1.0876997055400244	sig active	chr7	130796183.0	130796297.0
98	-0.3877825146232347	0.14948336776078597	0.05285035150912715	G	4.545370450870348e-06	sig	0.060139727061223204	1.0876997055400244	sig active	chr7	130796183.0	130796297.0
99	-0.24765229507859016	0.12924102171504356	0.04569360143109257	A	1.0	not sig	0.060139727061223204	1.0876997055400244	sig active	chr7	130796183.0	130796297.0
100	-0.5833283296538256	0.0717959811786372	0.02538371257667805	C	1.3154592017998752e-18	sig	0.060139727061223204	1.0876997055400244	sig active	chr7	130796183.0	130796297.0
101	-0.22017345136831057	0.10104042039042224	0.03572318321600353	T	1.0	not sig	0.060139727061223204	1.0876997055400244	sig active	chr7	130796183.0	130796297.0
102	-0.4355666869286942	0.12305652695452744	0.04350705233940576	G	2.2337097838429352e-07	sig	0.060139727061223204	1.0876997055400244	sig active	chr7	130796183.0	130796297.0
103	-0.4355666869286942	0.12305652695452744	0.04350705233940576	G	2.2337097838429352e-07	sig	0.060139727061223204	1.0876997055400244	sig active	chr7	130796183.0	130796297.0
104	-0.2674592822458792	0.11945198960126296	0.042232655936638996	T	0.030317458734620013	sig	0.060139727061223204	1.0876997055400244	sig active	chr7	130796183.0	130796297.0
