## Supplementary material for "High-throughput functional analysis of IncRNA core promoters elucidatesrules governing tissue-specificity": enhancer_LINC_PINT__pX__tile2.chr7:130796089-130796203.minus.av.log2FC.HepG2.txt

delpos	mean.log2FC	sd	se	seq	padj	sig	wt_activ	wt_l2fc	wt_class	tile_chr	tile_start	tile_end
11	-0.034140764719293726	0.18076733224486802	0.0639109032236739	C	1.0	not sig	-1.1048294435849844	-0.07726946510618307	not sig	chr7	130796089.0	130796203.0
12	0.01983164877939314	0.2047194110171393	0.0723792418853676	T	1.0	not sig	-1.1048294435849844	-0.07726946510618307	not sig	chr7	130796089.0	130796203.0
13	-0.1492363916847303	0.19944771713615966	0.07051541663957743	A	1.0	not sig	-1.1048294435849844	-0.07726946510618307	not sig	chr7	130796089.0	130796203.0
14	-0.005439785189599644	0.26829001861228186	0.09485484574270477	G	1.0	not sig	-1.1048294435849844	-0.07726946510618307	not sig	chr7	130796089.0	130796203.0
15	-0.017437317428824817	0.24954417495198217	0.08822718915707439	T	1.0	not sig	-1.1048294435849844	-0.07726946510618307	not sig	chr7	130796089.0	130796203.0
16	0.03570985215486673	0.3415326402826933	0.12075002297021913	C	1.0	not sig	-1.1048294435849844	-0.07726946510618307	not sig	chr7	130796089.0	130796203.0
17	-0.14259802813062733	0.21004061438659088	0.07426057137867356	T	1.0	not sig	-1.1048294435849844	-0.07726946510618307	not sig	chr7	130796089.0	130796203.0
18	-0.06104931825581095	0.17728747065551315	0.0626805863599622	G	1.0	not sig	-1.1048294435849844	-0.07726946510618307	not sig	chr7	130796089.0	130796203.0
19	0.20966753430144106	0.2142900763878675	0.07576298307742219	A	1.0	not sig	-1.1048294435849844	-0.07726946510618307	not sig	chr7	130796089.0	130796203.0
20	-0.20448192085403577	0.09620451138632455	0.03401343119100425	G	1.0	not sig	-1.1048294435849844	-0.07726946510618307	not sig	chr7	130796089.0	130796203.0
21	-0.01595936420148311	0.15064898514230918	0.05326245948649913	T	1.0	not sig	-1.1048294435849844	-0.07726946510618307	not sig	chr7	130796089.0	130796203.0
22	-0.020670750727799253	0.16477030172733384	0.05825509884477563	G	1.0	not sig	-1.1048294435849844	-0.07726946510618307	not sig	chr7	130796089.0	130796203.0
23	0.11746820110362048	0.17270600711621933	0.061060794391765406	T	1.0	not sig	-1.1048294435849844	-0.07726946510618307	not sig	chr7	130796089.0	130796203.0
24	0.19712151519302032	0.23777632028835669	0.08406662424074073	C	1.0	not sig	-1.1048294435849844	-0.07726946510618307	not sig	chr7	130796089.0	130796203.0
25	0.19712151519302032	0.23777632028835669	0.08406662424074073	C	1.0	not sig	-1.1048294435849844	-0.07726946510618307	not sig	chr7	130796089.0	130796203.0
26	0.19712151519302032	0.23777632028835669	0.08406662424074073	C	1.0	not sig	-1.1048294435849844	-0.07726946510618307	not sig	chr7	130796089.0	130796203.0
27	0.30479357658114203	0.2098918987805009	0.07420799247190632	T	1.0	not sig	-1.1048294435849844	-0.07726946510618307	not sig	chr7	130796089.0	130796203.0
28	0.04472160172271457	0.2207584626197208	0.07804990296136076	G	1.0	not sig	-1.1048294435849844	-0.07726946510618307	not sig	chr7	130796089.0	130796203.0
29	0.04472160172271457	0.2207584626197208	0.07804990296136076	G	1.0	not sig	-1.1048294435849844	-0.07726946510618307	not sig	chr7	130796089.0	130796203.0
30	-0.07343833122525446	0.2297691247642337	0.08123565311404377	C	1.0	not sig	-1.1048294435849844	-0.07726946510618307	not sig	chr7	130796089.0	130796203.0
31	-0.07500735642259647	0.22010455800903672	0.07781871276912884	A	1.0	not sig	-1.1048294435849844	-0.07726946510618307	not sig	chr7	130796089.0	130796203.0
32	0.057191405318768165	0.1509502628491865	0.053368977241275775	G	1.0	not sig	-1.1048294435849844	-0.07726946510618307	not sig	chr7	130796089.0	130796203.0
33	-0.030208748990340054	0.228720545147623	0.08086492423528405	T	1.0	not sig	-1.1048294435849844	-0.07726946510618307	not sig	chr7	130796089.0	130796203.0
34	-0.44461880280935884	0.2983976295419953	0.10549949366956805	G	1.0	not sig	-1.1048294435849844	-0.07726946510618307	not sig	chr7	130796089.0	130796203.0
35	0.08536278370924515	0.15863839597524368	0.056087142775325755	A	1.0	not sig	-1.1048294435849844	-0.07726946510618307	not sig	chr7	130796089.0	130796203.0
36	-0.17524321681758312	0.15382249057081132	0.05438446309081222	C	1.0	not sig	-1.1048294435849844	-0.07726946510618307	not sig	chr7	130796089.0	130796203.0
37	-0.18088109359204704	0.21854232582065516	0.07726638028203259	G	1.0	not sig	-1.1048294435849844	-0.07726946510618307	not sig	chr7	130796089.0	130796203.0
38	-0.08740127032196443	0.20997657026808683	0.07423792836342889	C	1.0	not sig	-1.1048294435849844	-0.07726946510618307	not sig	chr7	130796089.0	130796203.0
39	0.21482071231532174	0.24185759998311007	0.08550957451478026	A	1.0	not sig	-1.1048294435849844	-0.07726946510618307	not sig	chr7	130796089.0	130796203.0
40	0.21482071231532174	0.24185759998311007	0.08550957451478026	A	1.0	not sig	-1.1048294435849844	-0.07726946510618307	not sig	chr7	130796089.0	130796203.0
41	0.21482071231532174	0.24185759998311007	0.08550957451478026	A	1.0	not sig	-1.1048294435849844	-0.07726946510618307	not sig	chr7	130796089.0	130796203.0
42	-0.026696015622006478	0.3125225407401942	0.11049340391552018	T	1.0	not sig	-1.1048294435849844	-0.07726946510618307	not sig	chr7	130796089.0	130796203.0
43	-0.19824759438473516	0.28610148830979004	0.10115215124570814	A	1.0	not sig	-1.1048294435849844	-0.07726946510618307	not sig	chr7	130796089.0	130796203.0
44	-0.17981308169984284	0.16146681549304423	0.05708714008586433	C	1.0	not sig	-1.1048294435849844	-0.07726946510618307	not sig	chr7	130796089.0	130796203.0
45	0.041285567109955	0.28741201640350733	0.10161549289670962	A	1.0	not sig	-1.1048294435849844	-0.07726946510618307	not sig	chr7	130796089.0	130796203.0
46	-0.14037675689016546	0.3372099989572729	0.11922173847329813	G	1.0	not sig	-1.1048294435849844	-0.07726946510618307	not sig	chr7	130796089.0	130796203.0
47	-0.07452580983135705	0.19408220119606148	0.06861842028667346	A	1.0	not sig	-1.1048294435849844	-0.07726946510618307	not sig	chr7	130796089.0	130796203.0
48	-0.07452580983135705	0.19408220119606148	0.06861842028667346	A	1.0	not sig	-1.1048294435849844	-0.07726946510618307	not sig	chr7	130796089.0	130796203.0
49	-0.07452580983135705	0.19408220119606148	0.06861842028667346	A	1.0	not sig	-1.1048294435849844	-0.07726946510618307	not sig	chr7	130796089.0	130796203.0
50	-0.42780573597380195	0.17088258264062964	0.060416116485929906	T	0.043665556649781626	sig	-1.1048294435849844	-0.07726946510618307	not sig	chr7	130796089.0	130796203.0
51	-0.2475808043336176	0.28120832269886126	0.09942215595322985	C	1.0	not sig	-1.1048294435849844	-0.07726946510618307	not sig	chr7	130796089.0	130796203.0
52	0.05659881226402265	0.1039591053958988	0.03675509419576352	A	1.0	not sig	-1.1048294435849844	-0.07726946510618307	not sig	chr7	130796089.0	130796203.0
53	0.05659881226402265	0.1039591053958988	0.03675509419576352	A	1.0	not sig	-1.1048294435849844	-0.07726946510618307	not sig	chr7	130796089.0	130796203.0
54	0.05659881226402265	0.1039591053958988	0.03675509419576352	A	1.0	not sig	-1.1048294435849844	-0.07726946510618307	not sig	chr7	130796089.0	130796203.0
55	-0.008999098645943282	0.14128864415954748	0.04995307919493455	T	1.0	not sig	-1.1048294435849844	-0.07726946510618307	not sig	chr7	130796089.0	130796203.0
56	-0.008999098645943282	0.14128864415954748	0.04995307919493455	T	1.0	not sig	-1.1048294435849844	-0.07726946510618307	not sig	chr7	130796089.0	130796203.0
57	-0.04335688719347655	0.3301512072433371	0.11672607872934442	A	1.0	not sig	-1.1048294435849844	-0.07726946510618307	not sig	chr7	130796089.0	130796203.0
58	0.06248646860387004	0.18462418678671036	0.06527450722396734	G	1.0	not sig	-1.1048294435849844	-0.07726946510618307	not sig	chr7	130796089.0	130796203.0
59	0.06248646860387004	0.18462418678671036	0.06527450722396734	G	1.0	not sig	-1.1048294435849844	-0.07726946510618307	not sig	chr7	130796089.0	130796203.0
60	-0.03648542104832016	0.08471163574800365	0.029950086041409064	A	1.0	not sig	-1.1048294435849844	-0.07726946510618307	not sig	chr7	130796089.0	130796203.0
61	-0.03648542104832016	0.08471163574800365	0.029950086041409064	A	1.0	not sig	-1.1048294435849844	-0.07726946510618307	not sig	chr7	130796089.0	130796203.0
62	-0.03648542104832016	0.08471163574800365	0.029950086041409064	A	1.0	not sig	-1.1048294435849844	-0.07726946510618307	not sig	chr7	130796089.0	130796203.0
63	-0.03648542104832016	0.08471163574800365	0.029950086041409064	A	1.0	not sig	-1.1048294435849844	-0.07726946510618307	not sig	chr7	130796089.0	130796203.0
64	-0.3047301829622002	0.16678922438199137	0.05896889579467537	C	1.0	not sig	-1.1048294435849844	-0.07726946510618307	not sig	chr7	130796089.0	130796203.0
65	0.23915104507267249	0.28896064329515864	0.10216301518501687	A	1.0	not sig	-1.1048294435849844	-0.07726946510618307	not sig	chr7	130796089.0	130796203.0
66	0.23915104507267249	0.28896064329515864	0.10216301518501687	A	1.0	not sig	-1.1048294435849844	-0.07726946510618307	not sig	chr7	130796089.0	130796203.0
67	-0.2285068133990702	0.30658794909616527	0.10839520891798725	G	1.0	not sig	-1.1048294435849844	-0.07726946510618307	not sig	chr7	130796089.0	130796203.0
68	-0.1060140641045162	0.3935113397062315	0.1391272683900397	A	1.0	not sig	-1.1048294435849844	-0.07726946510618307	not sig	chr7	130796089.0	130796203.0
69	-0.27909949028791864	0.2914825817912641	0.10305465509118264	T	1.0	not sig	-1.1048294435849844	-0.07726946510618307	not sig	chr7	130796089.0	130796203.0
70	-0.13733912969962675	0.2786657276639905	0.09852321285774568	A	1.0	not sig	-1.1048294435849844	-0.07726946510618307	not sig	chr7	130796089.0	130796203.0
71	-0.05580821474574239	0.14457663392061465	0.05111555912319582	T	1.0	not sig	-1.1048294435849844	-0.07726946510618307	not sig	chr7	130796089.0	130796203.0
72	-0.12051457480186603	0.24066238558340688	0.08508700241127931	G	1.0	not sig	-1.1048294435849844	-0.07726946510618307	not sig	chr7	130796089.0	130796203.0
73	-0.13438395083106933	0.2942583497287806	0.10403603725699172	T	1.0	not sig	-1.1048294435849844	-0.07726946510618307	not sig	chr7	130796089.0	130796203.0
74	-0.002227362987319237	0.17369250717243853	0.06140957483146216	G	1.0	not sig	-1.1048294435849844	-0.07726946510618307	not sig	chr7	130796089.0	130796203.0
75	-0.002227362987319237	0.17369250717243853	0.06140957483146216	G	1.0	not sig	-1.1048294435849844	-0.07726946510618307	not sig	chr7	130796089.0	130796203.0
76	-0.002227362987319237	0.17369250717243853	0.06140957483146216	G	1.0	not sig	-1.1048294435849844	-0.07726946510618307	not sig	chr7	130796089.0	130796203.0
77	-0.21412315900858422	0.3040968655853316	0.10751447789648101	T	1.0	not sig	-1.1048294435849844	-0.07726946510618307	not sig	chr7	130796089.0	130796203.0
78	-0.057375909637483805	0.3034493211497731	0.10728553636572948	G	1.0	not sig	-1.1048294435849844	-0.07726946510618307	not sig	chr7	130796089.0	130796203.0
79	0.01705156908153184	0.2021839206731405	0.07148281067743031	T	1.0	not sig	-1.1048294435849844	-0.07726946510618307	not sig	chr7	130796089.0	130796203.0
80	0.0894605067802361	0.19143111692122136	0.06768112045255523	G	1.0	not sig	-1.1048294435849844	-0.07726946510618307	not sig	chr7	130796089.0	130796203.0
81	-0.2008016777928772	0.23911179365218005	0.08453878537656749	A	1.0	not sig	-1.1048294435849844	-0.07726946510618307	not sig	chr7	130796089.0	130796203.0
82	0.016759913426164327	0.14602263416841013	0.051626797413602626	G	1.0	not sig	-1.1048294435849844	-0.07726946510618307	not sig	chr7	130796089.0	130796203.0
83	0.016759913426164327	0.14602263416841013	0.051626797413602626	G	1.0	not sig	-1.1048294435849844	-0.07726946510618307	not sig	chr7	130796089.0	130796203.0
84	0.11449224073093814	0.2237470426564522	0.07910652556640653	C	1.0	not sig	-1.1048294435849844	-0.07726946510618307	not sig	chr7	130796089.0	130796203.0
85	0.11094746921325352	0.16400010255070382	0.05798279231444594	A	1.0	not sig	-1.1048294435849844	-0.07726946510618307	not sig	chr7	130796089.0	130796203.0
86	0.11094746921325352	0.16400010255070382	0.05798279231444594	A	1.0	not sig	-1.1048294435849844	-0.07726946510618307	not sig	chr7	130796089.0	130796203.0
87	-0.10752285058599569	0.1964824535698109	0.06946703765169213	T	1.0	not sig	-1.1048294435849844	-0.07726946510618307	not sig	chr7	130796089.0	130796203.0
88	-0.13009519910015094	0.12390999945219464	0.043808800434734105	C	1.0	not sig	-1.1048294435849844	-0.07726946510618307	not sig	chr7	130796089.0	130796203.0
89	-0.02580557347330263	0.3647189620174687	0.12894762563493548	G	1.0	not sig	-1.1048294435849844	-0.07726946510618307	not sig	chr7	130796089.0	130796203.0
90	-0.12044751569511734	0.2902184475998603	0.10260771616164696	A	1.0	not sig	-1.1048294435849844	-0.07726946510618307	not sig	chr7	130796089.0	130796203.0
91	-0.33534477027736254	0.33986096016549744	0.12015899479679716	T	1.0	not sig	-1.1048294435849844	-0.07726946510618307	not sig	chr7	130796089.0	130796203.0
92	0.25364862570010294	0.2013607824147584	0.07119178735525229	A	1.0	not sig	-1.1048294435849844	-0.07726946510618307	not sig	chr7	130796089.0	130796203.0
93	0.25364862570010294	0.2013607824147584	0.07119178735525229	A	1.0	not sig	-1.1048294435849844	-0.07726946510618307	not sig	chr7	130796089.0	130796203.0
94	-0.33583828498818424	0.27509509688825273	0.0972608042404269	T	1.0	not sig	-1.1048294435849844	-0.07726946510618307	not sig	chr7	130796089.0	130796203.0
95	0.1644351495325881	0.16564611308875654	0.05856474492112673	A	1.0	not sig	-1.1048294435849844	-0.07726946510618307	not sig	chr7	130796089.0	130796203.0
96	0.1644351495325881	0.16564611308875654	0.05856474492112673	A	1.0	not sig	-1.1048294435849844	-0.07726946510618307	not sig	chr7	130796089.0	130796203.0
97	-0.05741477401224532	0.22226836008957476	0.07858373233127584	T	1.0	not sig	-1.1048294435849844	-0.07726946510618307	not sig	chr7	130796089.0	130796203.0
98	-0.3064484070695263	0.23935829213435314	0.08462593575071588	C	1.0	not sig	-1.1048294435849844	-0.07726946510618307	not sig	chr7	130796089.0	130796203.0
99	-0.3064484070695263	0.23935829213435314	0.08462593575071588	C	1.0	not sig	-1.1048294435849844	-0.07726946510618307	not sig	chr7	130796089.0	130796203.0
100	0.22845989281949075	0.1347323529357518	0.04763508020304467	A	1.0	not sig	-1.1048294435849844	-0.07726946510618307	not sig	chr7	130796089.0	130796203.0
101	-0.2017157626459712	0.2610855499283009	0.09230768141206025	G	1.0	not sig	-1.1048294435849844	-0.07726946510618307	not sig	chr7	130796089.0	130796203.0
102	-0.2017157626459712	0.2610855499283009	0.09230768141206025	G	1.0	not sig	-1.1048294435849844	-0.07726946510618307	not sig	chr7	130796089.0	130796203.0
103	-0.021469321727071694	0.24625636274220536	0.08706477200267383	A	1.0	not sig	-1.1048294435849844	-0.07726946510618307	not sig	chr7	130796089.0	130796203.0
104	-0.0076285952749475805	0.24454612241677914	0.08646011073689006	T	1.0	not sig	-1.1048294435849844	-0.07726946510618307	not sig	chr7	130796089.0	130796203.0
