## Supplementary material for "High-throughput functional analysis of IncRNA core promoters elucidatesrules governing tissue-specificity": enhancer_MALAT1__pX__tile1.chr11:65265115-65265229.minus.av.log2FC.HepG2.txt

delpos	mean.log2FC	sd	se	seq	padj	sig	wt_activ	wt_l2fc	wt_class	tile_chr	tile_start	tile_end
11	-0.17853067326544242	0.3833827456141937	0.13554626960685673	T	1.0	not sig	-0.11637133984044848	0.911188638638353	sig active	chr11	65265115.0	65265229.0
12	-0.4518844331929339	0.3308792091949344	0.11698346628769017	G	1.0	not sig	-0.11637133984044848	0.911188638638353	sig active	chr11	65265115.0	65265229.0
13	0.15797059829939564	0.2944385942884624	0.10409976333220321	C	1.0	not sig	-0.11637133984044848	0.911188638638353	sig active	chr11	65265115.0	65265229.0
14	-0.4800705491665674	0.45427793236181774	0.16061150325822254	A	1.0	not sig	-0.11637133984044848	0.911188638638353	sig active	chr11	65265115.0	65265229.0
15	0.27276531284492395	0.5496050705719652	0.1943147361879738	G	1.0	not sig	-0.11637133984044848	0.911188638638353	sig active	chr11	65265115.0	65265229.0
16	0.27276531284492395	0.5496050705719652	0.1943147361879738	G	1.0	not sig	-0.11637133984044848	0.911188638638353	sig active	chr11	65265115.0	65265229.0
17	0.1477532175921398	0.3591991692144697	0.12699608417406283	C	1.0	not sig	-0.11637133984044848	0.911188638638353	sig active	chr11	65265115.0	65265229.0
18	-0.4025496099809663	0.23684532903713995	0.08373746912726038	T	1.0	not sig	-0.11637133984044848	0.911188638638353	sig active	chr11	65265115.0	65265229.0
19	-0.3192304731399702	0.6001212432690176	0.21217490032481204	G	1.0	not sig	-0.11637133984044848	0.911188638638353	sig active	chr11	65265115.0	65265229.0
20	-0.020359547104705583	0.5263934480096109	0.18610818832988207	C	1.0	not sig	-0.11637133984044848	0.911188638638353	sig active	chr11	65265115.0	65265229.0
21	-0.21749483351217191	0.4122058302222268	0.14573676889738363	G	1.0	not sig	-0.11637133984044848	0.911188638638353	sig active	chr11	65265115.0	65265229.0
22	-0.21749483351217191	0.4122058302222268	0.14573676889738363	G	1.0	not sig	-0.11637133984044848	0.911188638638353	sig active	chr11	65265115.0	65265229.0
23	-0.04559381994505144	0.5854501296948681	0.20698787837689248	A	1.0	not sig	-0.11637133984044848	0.911188638638353	sig active	chr11	65265115.0	65265229.0
24	-0.07803301709705535	0.38052538911025663	0.13453604152675602	G	1.0	not sig	-0.11637133984044848	0.911188638638353	sig active	chr11	65265115.0	65265229.0
25	-0.07803301709705535	0.38052538911025663	0.13453604152675602	G	1.0	not sig	-0.11637133984044848	0.911188638638353	sig active	chr11	65265115.0	65265229.0
26	-0.07803301709705535	0.38052538911025663	0.13453604152675602	G	1.0	not sig	-0.11637133984044848	0.911188638638353	sig active	chr11	65265115.0	65265229.0
27	-0.07803301709705535	0.38052538911025663	0.13453604152675602	G	1.0	not sig	-0.11637133984044848	0.911188638638353	sig active	chr11	65265115.0	65265229.0
28	-0.060560445666481486	0.4326636270088851	0.15296969231537486	A	1.0	not sig	-0.11637133984044848	0.911188638638353	sig active	chr11	65265115.0	65265229.0
29	-0.16728600565882148	0.4742960568486234	0.1676889790438509	G	1.0	not sig	-0.11637133984044848	0.911188638638353	sig active	chr11	65265115.0	65265229.0
30	-0.0011391644936916412	0.6187969326051138	0.21877775361125548	A	1.0	not sig	-0.11637133984044848	0.911188638638353	sig active	chr11	65265115.0	65265229.0
31	-0.33225226484251225	0.36850643074955874	0.1302866980469319	G	1.0	not sig	-0.11637133984044848	0.911188638638353	sig active	chr11	65265115.0	65265229.0
32	0.007621812902284211	0.5921818970531206	0.20936791755108777	C	1.0	not sig	-0.11637133984044848	0.911188638638353	sig active	chr11	65265115.0	65265229.0
33	-0.010309805009980452	0.5462919924717238	0.19314338619233312	G	1.0	not sig	-0.11637133984044848	0.911188638638353	sig active	chr11	65265115.0	65265229.0
34	-0.010309805009980452	0.5462919924717238	0.19314338619233312	G	1.0	not sig	-0.11637133984044848	0.911188638638353	sig active	chr11	65265115.0	65265229.0
35	-0.010309805009980452	0.5462919924717238	0.19314338619233312	G	1.0	not sig	-0.11637133984044848	0.911188638638353	sig active	chr11	65265115.0	65265229.0
36	-0.010309805009980452	0.5462919924717238	0.19314338619233312	G	1.0	not sig	-0.11637133984044848	0.911188638638353	sig active	chr11	65265115.0	65265229.0
37	-0.010309805009980452	0.5462919924717238	0.19314338619233312	G	1.0	not sig	-0.11637133984044848	0.911188638638353	sig active	chr11	65265115.0	65265229.0
38	0.5120584575518443	0.5740835821588374	0.20296919695618917	C	1.0	not sig	-0.11637133984044848	0.911188638638353	sig active	chr11	65265115.0	65265229.0
39	-0.3774134467183394	0.5383234870819097	0.19032609409380358	G	1.0	not sig	-0.11637133984044848	0.911188638638353	sig active	chr11	65265115.0	65265229.0
40	-0.3774134467183394	0.5383234870819097	0.19032609409380358	G	1.0	not sig	-0.11637133984044848	0.911188638638353	sig active	chr11	65265115.0	65265229.0
41	-0.3774134467183394	0.5383234870819097	0.19032609409380358	G	1.0	not sig	-0.11637133984044848	0.911188638638353	sig active	chr11	65265115.0	65265229.0
42	-0.3774134467183394	0.5383234870819097	0.19032609409380358	G	1.0	not sig	-0.11637133984044848	0.911188638638353	sig active	chr11	65265115.0	65265229.0
43	-0.05174620088189516	0.36306355788278394	0.12836235189031556	A	1.0	not sig	-0.11637133984044848	0.911188638638353	sig active	chr11	65265115.0	65265229.0
44	-0.11130083783216597	0.42099629039698583	0.14884466589704481	G	1.0	not sig	-0.11637133984044848	0.911188638638353	sig active	chr11	65265115.0	65265229.0
45	-0.11130083783216597	0.42099629039698583	0.14884466589704481	G	1.0	not sig	-0.11637133984044848	0.911188638638353	sig active	chr11	65265115.0	65265229.0
46	-0.11130083783216597	0.42099629039698583	0.14884466589704481	G	1.0	not sig	-0.11637133984044848	0.911188638638353	sig active	chr11	65265115.0	65265229.0
47	-0.4957144808285572	0.4618580659802477	0.1632914852001685	A	1.0	not sig	-0.11637133984044848	0.911188638638353	sig active	chr11	65265115.0	65265229.0
48	-0.20994524434564776	0.657234086791759	0.23236733979870033	C	1.0	not sig	-0.11637133984044848	0.911188638638353	sig active	chr11	65265115.0	65265229.0
49	-0.4538473876165146	0.42327450084687906	0.1496501349260896	T	1.0	not sig	-0.11637133984044848	0.911188638638353	sig active	chr11	65265115.0	65265229.0
50	-0.3647821742343098	0.6019330498972704	0.21281547070133017	G	1.0	not sig	-0.11637133984044848	0.911188638638353	sig active	chr11	65265115.0	65265229.0
51	0.06010156208996487	0.4506255066818075	0.15932017577516497	C	1.0	not sig	-0.11637133984044848	0.911188638638353	sig active	chr11	65265115.0	65265229.0
52	-0.4222794427378498	0.44964380261485065	0.15897309097373316	G	1.0	not sig	-0.11637133984044848	0.911188638638353	sig active	chr11	65265115.0	65265229.0
53	0.09864696423777464	0.4120380517666121	0.14567745025553255	C	1.0	not sig	-0.11637133984044848	0.911188638638353	sig active	chr11	65265115.0	65265229.0
54	-0.36850733756796156	0.4836867758418408	0.17100909958401156	A	1.0	not sig	-0.11637133984044848	0.911188638638353	sig active	chr11	65265115.0	65265229.0
55	-0.36850733756796156	0.4836867758418408	0.17100909958401156	A	1.0	not sig	-0.11637133984044848	0.911188638638353	sig active	chr11	65265115.0	65265229.0
56	-0.12293572647846797	0.5019243868720464	0.17745706880006207	C	1.0	not sig	-0.11637133984044848	0.911188638638353	sig active	chr11	65265115.0	65265229.0
57	-0.12293572647846797	0.5019243868720464	0.17745706880006207	C	1.0	not sig	-0.11637133984044848	0.911188638638353	sig active	chr11	65265115.0	65265229.0
58	-0.2988665806303237	0.5340962904214647	0.18883155438179866	G	1.0	not sig	-0.11637133984044848	0.911188638638353	sig active	chr11	65265115.0	65265229.0
59	-0.2988665806303237	0.5340962904214647	0.18883155438179866	G	1.0	not sig	-0.11637133984044848	0.911188638638353	sig active	chr11	65265115.0	65265229.0
60	-0.02483860363961768	0.5566326406911167	0.19679935743123178	T	1.0	not sig	-0.11637133984044848	0.911188638638353	sig active	chr11	65265115.0	65265229.0
61	0.01903402714198492	0.42718798649440937	0.15103376104581206	G	1.0	not sig	-0.11637133984044848	0.911188638638353	sig active	chr11	65265115.0	65265229.0
62	0.01903402714198492	0.42718798649440937	0.15103376104581206	G	1.0	not sig	-0.11637133984044848	0.911188638638353	sig active	chr11	65265115.0	65265229.0
63	0.01903402714198492	0.42718798649440937	0.15103376104581206	G	1.0	not sig	-0.11637133984044848	0.911188638638353	sig active	chr11	65265115.0	65265229.0
64	0.01903402714198492	0.42718798649440937	0.15103376104581206	G	1.0	not sig	-0.11637133984044848	0.911188638638353	sig active	chr11	65265115.0	65265229.0
65	0.15100528431072535	0.31658126325327546	0.11192837902149731	C	1.0	not sig	-0.11637133984044848	0.911188638638353	sig active	chr11	65265115.0	65265229.0
66	-0.13814614688635948	0.5374683626766911	0.19002376196095946	T	1.0	not sig	-0.11637133984044848	0.911188638638353	sig active	chr11	65265115.0	65265229.0
67	0.008734514463822327	0.46091337640321817	0.1629574869971516	G	1.0	not sig	-0.11637133984044848	0.911188638638353	sig active	chr11	65265115.0	65265229.0
68	-0.042849903791111504	0.7135970269366171	0.2522946483907207	C	1.0	not sig	-0.11637133984044848	0.911188638638353	sig active	chr11	65265115.0	65265229.0
69	-0.12655090332557967	0.49400207964169823	0.17465611021745087	G	1.0	not sig	-0.11637133984044848	0.911188638638353	sig active	chr11	65265115.0	65265229.0
70	-0.04850271482864123	0.3820310379781132	0.13506836878902967	T	1.0	not sig	-0.11637133984044848	0.911188638638353	sig active	chr11	65265115.0	65265229.0
71	0.35461090270229245	0.5492867843091646	0.19420220500058136	C	1.0	not sig	-0.11637133984044848	0.911188638638353	sig active	chr11	65265115.0	65265229.0
72	-0.3333168409846696	0.24474349710905677	0.08652989322856211	A	1.0	not sig	-0.11637133984044848	0.911188638638353	sig active	chr11	65265115.0	65265229.0
73	-0.06443422983427528	0.6397829973334849	0.226197447951181	G	1.0	not sig	-0.11637133984044848	0.911188638638353	sig active	chr11	65265115.0	65265229.0
74	-0.06443422983427528	0.6397829973334849	0.226197447951181	G	1.0	not sig	-0.11637133984044848	0.911188638638353	sig active	chr11	65265115.0	65265229.0
75	-0.06443422983427528	0.6397829973334849	0.226197447951181	G	1.0	not sig	-0.11637133984044848	0.911188638638353	sig active	chr11	65265115.0	65265229.0
76	-0.22494655914422035	0.49982214487776166	0.1767138140151351	A	1.0	not sig	-0.11637133984044848	0.911188638638353	sig active	chr11	65265115.0	65265229.0
77	-0.26624061942307775	0.5713490058185454	0.20200237821924283	C	1.0	not sig	-0.11637133984044848	0.911188638638353	sig active	chr11	65265115.0	65265229.0
78	-0.2851393092358564	0.5631469322234227	0.19910250728979162	A	1.0	not sig	-0.11637133984044848	0.911188638638353	sig active	chr11	65265115.0	65265229.0
79	-0.2851393092358564	0.5631469322234227	0.19910250728979162	A	1.0	not sig	-0.11637133984044848	0.911188638638353	sig active	chr11	65265115.0	65265229.0
80	-0.2851393092358564	0.5631469322234227	0.19910250728979162	A	1.0	not sig	-0.11637133984044848	0.911188638638353	sig active	chr11	65265115.0	65265229.0
81	-0.10424553603927869	0.4699077947879028	0.1661374941134713	C	1.0	not sig	-0.11637133984044848	0.911188638638353	sig active	chr11	65265115.0	65265229.0
82	0.10818004895035126	0.3915351654304	0.13842858527441626	G	1.0	not sig	-0.11637133984044848	0.911188638638353	sig active	chr11	65265115.0	65265229.0
83	-0.3878024804388922	0.5383683368542878	0.19034195088289516	C	1.0	not sig	-0.11637133984044848	0.911188638638353	sig active	chr11	65265115.0	65265229.0
84	-0.3878024804388922	0.5383683368542878	0.19034195088289516	C	1.0	not sig	-0.11637133984044848	0.911188638638353	sig active	chr11	65265115.0	65265229.0
85	-0.25434704896872706	0.5650577463141908	0.1997780820903761	G	1.0	not sig	-0.11637133984044848	0.911188638638353	sig active	chr11	65265115.0	65265229.0
86	-0.25434704896872706	0.5650577463141908	0.1997780820903761	G	1.0	not sig	-0.11637133984044848	0.911188638638353	sig active	chr11	65265115.0	65265229.0
87	-0.25434704896872706	0.5650577463141908	0.1997780820903761	G	1.0	not sig	-0.11637133984044848	0.911188638638353	sig active	chr11	65265115.0	65265229.0
88	-0.25434704896872706	0.5650577463141908	0.1997780820903761	G	1.0	not sig	-0.11637133984044848	0.911188638638353	sig active	chr11	65265115.0	65265229.0
89	-0.25434704896872706	0.5650577463141908	0.1997780820903761	G	1.0	not sig	-0.11637133984044848	0.911188638638353	sig active	chr11	65265115.0	65265229.0
90	-8.374660121601707e-06	0.578683143417689	0.20459538743449765	A	1.0	not sig	-0.11637133984044848	0.911188638638353	sig active	chr11	65265115.0	65265229.0
91	0.057015851848572746	0.6490463273155029	0.2294725296745078	G	1.0	not sig	-0.11637133984044848	0.911188638638353	sig active	chr11	65265115.0	65265229.0
92	0.057015851848572746	0.6490463273155029	0.2294725296745078	G	1.0	not sig	-0.11637133984044848	0.911188638638353	sig active	chr11	65265115.0	65265229.0
93	0.057015851848572746	0.6490463273155029	0.2294725296745078	G	1.0	not sig	-0.11637133984044848	0.911188638638353	sig active	chr11	65265115.0	65265229.0
94	0.057015851848572746	0.6490463273155029	0.2294725296745078	G	1.0	not sig	-0.11637133984044848	0.911188638638353	sig active	chr11	65265115.0	65265229.0
95	0.7623448603657219	0.6146525253526104	0.21731248437513356	C	1.0	not sig	-0.11637133984044848	0.911188638638353	sig active	chr11	65265115.0	65265229.0
96	0.10037486000142752	0.41361898578361045	0.14623639483754655	G	1.0	not sig	-0.11637133984044848	0.911188638638353	sig active	chr11	65265115.0	65265229.0
97	0.10037486000142752	0.41361898578361045	0.14623639483754655	G	1.0	not sig	-0.11637133984044848	0.911188638638353	sig active	chr11	65265115.0	65265229.0
98	-0.2755463414680242	0.601624138627223	0.21270625407441243	C	1.0	not sig	-0.11637133984044848	0.911188638638353	sig active	chr11	65265115.0	65265229.0
99	0.2577823885677384	0.5889409191298034	0.20822205881746103	T	1.0	not sig	-0.11637133984044848	0.911188638638353	sig active	chr11	65265115.0	65265229.0
100	0.7022381465080192	0.4185668069360188	0.14798571378202965	C	1.0	not sig	-0.11637133984044848	0.911188638638353	sig active	chr11	65265115.0	65265229.0
101	0.19196427887538706	0.7467584387389149	0.26401897797028284	G	1.0	not sig	-0.11637133984044848	0.911188638638353	sig active	chr11	65265115.0	65265229.0
102	0.46864490078510307	0.6817580855406271	0.24103788270726786	C	1.0	not sig	-0.11637133984044848	0.911188638638353	sig active	chr11	65265115.0	65265229.0
103	0.44123947021543536	0.390207559445443	0.1379592056770628	G	1.0	not sig	-0.11637133984044848	0.911188638638353	sig active	chr11	65265115.0	65265229.0
104	0.17878701458268592	0.7277129244089902	0.2572853718033452	A	1.0	not sig	-0.11637133984044848	0.911188638638353	sig active	chr11	65265115.0	65265229.0
