## Supplementary material for "High-throughput functional analysis of IncRNA core promoters elucidatesrules governing tissue-specificity": enhancer_MALAT1__pX__tile2.chr11:65265021-65265135.minus.av.log2FC.HepG2.txt

delpos	mean.log2FC	sd	se	seq	padj	sig	wt_activ	wt_l2fc	wt_class	tile_chr	tile_start	tile_end
11	-0.2128194869124196	0.20616005672885493	0.07288858706138832	G	1.0	not sig	3.202182022849123	4.229742001327924	sig active	chr11	65265021.0	65265135.0
12	-0.06451556646535522	0.12281418022001225	0.043421369829718705	C	1.0	not sig	3.202182022849123	4.229742001327924	sig active	chr11	65265021.0	65265135.0
13	-0.16454814778356364	0.1713423807793002	0.06057867967684536	G	1.0	not sig	3.202182022849123	4.229742001327924	sig active	chr11	65265021.0	65265135.0
14	-0.057796709618529174	0.176375909797361	0.062358300927830394	C	1.0	not sig	3.202182022849123	4.229742001327924	sig active	chr11	65265021.0	65265135.0
15	-0.057796709618529174	0.176375909797361	0.062358300927830394	C	1.0	not sig	3.202182022849123	4.229742001327924	sig active	chr11	65265021.0	65265135.0
16	-0.7920755065779762	0.32719833160880835	0.11568207953675652	G	6.61114713684623e-17	sig	3.202182022849123	4.229742001327924	sig active	chr11	65265021.0	65265135.0
17	-0.8592197156916683	0.3523055492303202	0.12455882145520523	C	3.1293471783732765e-14	sig	3.202182022849123	4.229742001327924	sig active	chr11	65265021.0	65265135.0
18	-0.4198757825435848	0.1939374994014104	0.06856726047654964	G	0.11236406443974	not sig	3.202182022849123	4.229742001327924	sig active	chr11	65265021.0	65265135.0
19	-0.826870150149817	0.26213453846072726	0.09267855486439304	C	1.011520246400848e-11	sig	3.202182022849123	4.229742001327924	sig active	chr11	65265021.0	65265135.0
20	-1.5257096003413189	0.5342043337123605	0.18886975345362575	A	4.486001201405614e-25	sig	3.202182022849123	4.229742001327924	sig active	chr11	65265021.0	65265135.0
21	-0.41711001085400906	0.23211670206017768	0.08206564702670455	G	0.17526716254288013	not sig	3.202182022849123	4.229742001327924	sig active	chr11	65265021.0	65265135.0
22	-0.41711001085400906	0.23211670206017768	0.08206564702670455	G	0.17526716254288013	not sig	3.202182022849123	4.229742001327924	sig active	chr11	65265021.0	65265135.0
23	-0.41711001085400906	0.23211670206017768	0.08206564702670455	G	0.17526716254288013	not sig	3.202182022849123	4.229742001327924	sig active	chr11	65265021.0	65265135.0
24	-1.797528571962079	0.3244094594157363	0.1146960643169646	A	7.985139203011155e-30	sig	3.202182022849123	4.229742001327924	sig active	chr11	65265021.0	65265135.0
25	-1.2752103339319998	0.6833494615348787	0.2416005190857443	T	3.821851806170392e-10	sig	3.202182022849123	4.229742001327924	sig active	chr11	65265021.0	65265135.0
26	-1.9502853516738532	0.5109197940763025	0.18063742551689396	A	1.171367089624799e-16	sig	3.202182022849123	4.229742001327924	sig active	chr11	65265021.0	65265135.0
27	-0.05439656163686263	0.14247427012228736	0.050372261274036656	C	1.0	not sig	3.202182022849123	4.229742001327924	sig active	chr11	65265021.0	65265135.0
28	0.4279665834537691	0.1829351794795489	0.06467735296378359	G	3.246972700688213e-05	sig	3.202182022849123	4.229742001327924	sig active	chr11	65265021.0	65265135.0
29	0.3314754385523809	0.12623946810246203	0.04463239197431688	C	1.0	not sig	3.202182022849123	4.229742001327924	sig active	chr11	65265021.0	65265135.0
30	0.344930490167763	0.11663129603628104	0.04123539016291501	G	0.012826543352795995	sig	3.202182022849123	4.229742001327924	sig active	chr11	65265021.0	65265135.0
31	-0.27260829340864673	0.3174509776459844	0.11223586949388734	A	1.0	not sig	3.202182022849123	4.229742001327924	sig active	chr11	65265021.0	65265135.0
32	0.22620178729713386	0.26902297358777955	0.09511398445944419	G	1.0	not sig	3.202182022849123	4.229742001327924	sig active	chr11	65265021.0	65265135.0
33	0.22620178729713386	0.26902297358777955	0.09511398445944419	G	1.0	not sig	3.202182022849123	4.229742001327924	sig active	chr11	65265021.0	65265135.0
34	0.22620178729713386	0.26902297358777955	0.09511398445944419	G	1.0	not sig	3.202182022849123	4.229742001327924	sig active	chr11	65265021.0	65265135.0
35	0.27101059546417866	0.15715048348160113	0.055561086268292335	C	1.0	not sig	3.202182022849123	4.229742001327924	sig active	chr11	65265021.0	65265135.0
36	0.27101059546417866	0.15715048348160113	0.055561086268292335	C	1.0	not sig	3.202182022849123	4.229742001327924	sig active	chr11	65265021.0	65265135.0
37	-0.18354460724744776	0.15488308975146775	0.05475944152719375	G	1.0	not sig	3.202182022849123	4.229742001327924	sig active	chr11	65265021.0	65265135.0
38	-0.5431954840386406	0.34542787593892177	0.1221271967436385	T	1.0	not sig	3.202182022849123	4.229742001327924	sig active	chr11	65265021.0	65265135.0
39	-0.300322746656997	0.2377809398523689	0.08406825750326032	G	1.0	not sig	3.202182022849123	4.229742001327924	sig active	chr11	65265021.0	65265135.0
40	-0.5454635098097677	0.5041435856650623	0.17824167405773333	A	1.0	not sig	3.202182022849123	4.229742001327924	sig active	chr11	65265021.0	65265135.0
41	-0.37838441941203466	0.2323050103699064	0.08213222406808603	G	1.0	not sig	3.202182022849123	4.229742001327924	sig active	chr11	65265021.0	65265135.0
42	0.013453535595718769	0.1329853761197574	0.047017430626462	C	1.0	not sig	3.202182022849123	4.229742001327924	sig active	chr11	65265021.0	65265135.0
43	0.013453535595718769	0.1329853761197574	0.047017430626462	C	1.0	not sig	3.202182022849123	4.229742001327924	sig active	chr11	65265021.0	65265135.0
44	0.12491186699661283	0.07899900795298845	0.027930367115284065	G	1.0	not sig	3.202182022849123	4.229742001327924	sig active	chr11	65265021.0	65265135.0
45	0.0018960249120832384	0.13849149563222493	0.048964137849106686	C	1.0	not sig	3.202182022849123	4.229742001327924	sig active	chr11	65265021.0	65265135.0
46	0.0018960249120832384	0.13849149563222493	0.048964137849106686	C	1.0	not sig	3.202182022849123	4.229742001327924	sig active	chr11	65265021.0	65265135.0
47	0.0018960249120832384	0.13849149563222493	0.048964137849106686	C	1.0	not sig	3.202182022849123	4.229742001327924	sig active	chr11	65265021.0	65265135.0
48	0.04104062518943785	0.3279709022581413	0.11595522450930103	T	1.0	not sig	3.202182022849123	4.229742001327924	sig active	chr11	65265021.0	65265135.0
49	0.31492286326938135	0.1342684914197592	0.04747108039129974	C	0.12446265554565593	not sig	3.202182022849123	4.229742001327924	sig active	chr11	65265021.0	65265135.0
50	0.31492286326938135	0.1342684914197592	0.04747108039129974	C	0.12446265554565593	not sig	3.202182022849123	4.229742001327924	sig active	chr11	65265021.0	65265135.0
51	0.31492286326938135	0.1342684914197592	0.04747108039129974	C	0.12446265554565593	not sig	3.202182022849123	4.229742001327924	sig active	chr11	65265021.0	65265135.0
52	-0.26944387428379013	0.24369585637259544	0.08615949629406257	T	1.0	not sig	3.202182022849123	4.229742001327924	sig active	chr11	65265021.0	65265135.0
53	-0.26944387428379013	0.24369585637259544	0.08615949629406257	T	1.0	not sig	3.202182022849123	4.229742001327924	sig active	chr11	65265021.0	65265135.0
54	-0.26944387428379013	0.24369585637259544	0.08615949629406257	T	1.0	not sig	3.202182022849123	4.229742001327924	sig active	chr11	65265021.0	65265135.0
55	-0.16777340949571773	0.2131977434309945	0.07537678505686296	G	1.0	not sig	3.202182022849123	4.229742001327924	sig active	chr11	65265021.0	65265135.0
56	-0.7168482169078116	0.3115060625659566	0.11013402461055441	T	0.13377997681303871	not sig	3.202182022849123	4.229742001327924	sig active	chr11	65265021.0	65265135.0
57	-0.09444258802524436	0.1306410806542047	0.04618859701606341	G	1.0	not sig	3.202182022849123	4.229742001327924	sig active	chr11	65265021.0	65265135.0
58	-0.01622957520010493	0.5419990723958849	0.19162560974397433	A	1.0	not sig	3.202182022849123	4.229742001327924	sig active	chr11	65265021.0	65265135.0
59	-0.016633200756591804	0.15694744911443667	0.05548930277937438	G	1.0	not sig	3.202182022849123	4.229742001327924	sig active	chr11	65265021.0	65265135.0
60	-0.016633200756591804	0.15694744911443667	0.05548930277937438	G	1.0	not sig	3.202182022849123	4.229742001327924	sig active	chr11	65265021.0	65265135.0
61	0.29049182684232966	0.14223642355798807	0.05028816981478768	C	0.24102706193764292	not sig	3.202182022849123	4.229742001327924	sig active	chr11	65265021.0	65265135.0
62	0.09119400704007818	0.13276864648617787	0.046940805129667924	G	1.0	not sig	3.202182022849123	4.229742001327924	sig active	chr11	65265021.0	65265135.0
63	0.8172598033632328	0.26581116560255047	0.09397843885633189	C	1.0889551114578637e-37	sig	3.202182022849123	4.229742001327924	sig active	chr11	65265021.0	65265135.0
64	-0.41709579482604564	0.23084351940105857	0.08161550898072843	T	1.0	not sig	3.202182022849123	4.229742001327924	sig active	chr11	65265021.0	65265135.0
65	-0.036145719886535754	0.06715967230021896	0.023744529852875583	G	1.0	not sig	3.202182022849123	4.229742001327924	sig active	chr11	65265021.0	65265135.0
66	-0.036145719886535754	0.06715967230021896	0.023744529852875583	G	1.0	not sig	3.202182022849123	4.229742001327924	sig active	chr11	65265021.0	65265135.0
67	0.303616789655259	0.1458394245658081	0.05156202303741343	C	0.0007917612176571501	sig	3.202182022849123	4.229742001327924	sig active	chr11	65265021.0	65265135.0
68	-0.12088680312066663	0.25322215116777713	0.08952755011869011	T	1.0	not sig	3.202182022849123	4.229742001327924	sig active	chr11	65265021.0	65265135.0
69	0.550125643216347	0.18747953589994298	0.06628402558427823	C	5.152466979934332e-10	sig	3.202182022849123	4.229742001327924	sig active	chr11	65265021.0	65265135.0
70	0.5417695578420136	0.2450487726163269	0.08663782441922255	G	6.748500484286075e-15	sig	3.202182022849123	4.229742001327924	sig active	chr11	65265021.0	65265135.0
71	0.476146789080672	0.3418701938039705	0.12086936616217336	T	0.030155239979149186	sig	3.202182022849123	4.229742001327924	sig active	chr11	65265021.0	65265135.0
72	0.060546984353133104	0.15356995066857015	0.05429517675211476	G	1.0	not sig	3.202182022849123	4.229742001327924	sig active	chr11	65265021.0	65265135.0
73	0.060546984353133104	0.15356995066857015	0.05429517675211476	G	1.0	not sig	3.202182022849123	4.229742001327924	sig active	chr11	65265021.0	65265135.0
74	0.060546984353133104	0.15356995066857015	0.05429517675211476	G	1.0	not sig	3.202182022849123	4.229742001327924	sig active	chr11	65265021.0	65265135.0
75	-0.351147042281796	0.14047221248191477	0.04966442700711975	C	1.0	not sig	3.202182022849123	4.229742001327924	sig active	chr11	65265021.0	65265135.0
76	0.6101541754663413	0.15764537887097224	0.05573605821119347	G	1.3755746281018135e-19	sig	3.202182022849123	4.229742001327924	sig active	chr11	65265021.0	65265135.0
77	0.6101541754663413	0.15764537887097224	0.05573605821119347	G	1.3755746281018135e-19	sig	3.202182022849123	4.229742001327924	sig active	chr11	65265021.0	65265135.0
78	0.6101541754663413	0.15764537887097224	0.05573605821119347	G	1.3755746281018135e-19	sig	3.202182022849123	4.229742001327924	sig active	chr11	65265021.0	65265135.0
79	0.612713087664712	0.2467624094120028	0.08724368651857915	C	3.582311457498362e-15	sig	3.202182022849123	4.229742001327924	sig active	chr11	65265021.0	65265135.0
80	0.5765335948821252	0.16218241276642656	0.057340141928167956	G	5.173616231727169e-15	sig	3.202182022849123	4.229742001327924	sig active	chr11	65265021.0	65265135.0
81	0.4469487548874412	0.15350206364154964	0.05427117506353436	C	4.33961717026294e-05	sig	3.202182022849123	4.229742001327924	sig active	chr11	65265021.0	65265135.0
82	0.4469487548874412	0.15350206364154964	0.05427117506353436	C	4.33961717026294e-05	sig	3.202182022849123	4.229742001327924	sig active	chr11	65265021.0	65265135.0
83	-1.0358448313576432	0.3727541358584858	0.13178848859043346	A	4.595358200504257e-15	sig	3.202182022849123	4.229742001327924	sig active	chr11	65265021.0	65265135.0
84	-0.489044891495193	0.30931480197641276	0.10935929699944778	C	1.0	not sig	3.202182022849123	4.229742001327924	sig active	chr11	65265021.0	65265135.0
85	-1.3024904240049575	0.3733302217019397	0.13199216569365937	T	6.173669995730137e-32	sig	3.202182022849123	4.229742001327924	sig active	chr11	65265021.0	65265135.0
86	-0.7703850011764295	0.2852180342184966	0.10083980305629785	G	9.273817670157079e-14	sig	3.202182022849123	4.229742001327924	sig active	chr11	65265021.0	65265135.0
87	-0.7703850011764295	0.2852180342184966	0.10083980305629785	G	9.273817670157079e-14	sig	3.202182022849123	4.229742001327924	sig active	chr11	65265021.0	65265135.0
88	-1.4426073621152904	0.4516851426648381	0.15969481366976007	T	1.895581547596833e-37	sig	3.202182022849123	4.229742001327924	sig active	chr11	65265021.0	65265135.0
89	-1.4426073621152904	0.4516851426648381	0.15969481366976007	T	1.895581547596833e-37	sig	3.202182022849123	4.229742001327924	sig active	chr11	65265021.0	65265135.0
90	-1.1922939050030907	0.4405212865555906	0.15574779449024018	C	1.6216081280593132e-26	sig	3.202182022849123	4.229742001327924	sig active	chr11	65265021.0	65265135.0
91	-1.3600821430741226	0.36728152372096556	0.12985362801381128	T	1.2709643157806539e-30	sig	3.202182022849123	4.229742001327924	sig active	chr11	65265021.0	65265135.0
92	-1.6271325125577487	0.488787523987176	0.1728124863853572	A	1.66719151707347e-43	sig	3.202182022849123	4.229742001327924	sig active	chr11	65265021.0	65265135.0
93	-1.6271325125577487	0.488787523987176	0.1728124863853572	A	1.66719151707347e-43	sig	3.202182022849123	4.229742001327924	sig active	chr11	65265021.0	65265135.0
94	-2.136602831937349	0.40900949066223424	0.14460669220846084	C	1.8674027102908588e-66	sig	3.202182022849123	4.229742001327924	sig active	chr11	65265021.0	65265135.0
95	-2.136602831937349	0.40900949066223424	0.14460669220846084	C	1.8674027102908588e-66	sig	3.202182022849123	4.229742001327924	sig active	chr11	65265021.0	65265135.0
96	-1.117777456058971	0.46215990041779037	0.16339819978895953	G	4.965738000565046e-24	sig	3.202182022849123	4.229742001327924	sig active	chr11	65265021.0	65265135.0
97	-1.117777456058971	0.46215990041779037	0.16339819978895953	G	4.965738000565046e-24	sig	3.202182022849123	4.229742001327924	sig active	chr11	65265021.0	65265135.0
98	-1.3257531255108215	0.32562304021001875	0.11512512992154204	C	6.060388425339434e-36	sig	3.202182022849123	4.229742001327924	sig active	chr11	65265021.0	65265135.0
99	-1.780009438808758	0.5790143854582722	0.2047124991810529	T	7.972066967270436e-46	sig	3.202182022849123	4.229742001327924	sig active	chr11	65265021.0	65265135.0
100	-1.59729389325044	0.4016613274862513	0.14200872420295943	C	1.4962650778735128e-48	sig	3.202182022849123	4.229742001327924	sig active	chr11	65265021.0	65265135.0
101	-1.7095998023041163	0.4864881938086916	0.1719995504046606	T	1.4204918159746968e-40	sig	3.202182022849123	4.229742001327924	sig active	chr11	65265021.0	65265135.0
102	-1.481633505470807	0.48267527988678294	0.1706514817595295	A	4.197762551929993e-30	sig	3.202182022849123	4.229742001327924	sig active	chr11	65265021.0	65265135.0
103	-1.2746397630829314	0.4133610631854821	0.14614520542846765	G	4.125894619541039e-27	sig	3.202182022849123	4.229742001327924	sig active	chr11	65265021.0	65265135.0
104	-1.8043027833540322	0.3956171848391174	0.13987179707683584	C	3.4795819404257243e-53	sig	3.202182022849123	4.229742001327924	sig active	chr11	65265021.0	65265135.0
