## Supplementary material for "High-throughput functional analysis of IncRNA core promoters elucidatesrules governing tissue-specificity": enhancer_NEAT1__pX__tile2.chr11:65187510-65187624.minus.av.log2FC.HepG2.txt

delpos	mean.log2FC	sd	se	seq	padj	sig	wt_activ	wt_l2fc	wt_class	tile_chr	tile_start	tile_end
11	-0.16114274905330778	0.2105677028291795	0.0744469252846933	A	1.0	not sig	0.02433084084520987	1.051890819324011	sig active	chr11	65187510.0	65187624.0
12	-0.16114274905330778	0.2105677028291795	0.0744469252846933	A	1.0	not sig	0.02433084084520987	1.051890819324011	sig active	chr11	65187510.0	65187624.0
13	-0.04987777690869441	0.15276405328389736	0.05401024899929344	C	1.0	not sig	0.02433084084520987	1.051890819324011	sig active	chr11	65187510.0	65187624.0
14	-0.10156967778095273	0.1697424228008055	0.060013009108741806	A	1.0	not sig	0.02433084084520987	1.051890819324011	sig active	chr11	65187510.0	65187624.0
15	0.03198593584480343	0.18008444809482793	0.06366946721704483	G	1.0	not sig	0.02433084084520987	1.051890819324011	sig active	chr11	65187510.0	65187624.0
16	0.13389452799344448	0.0908462004097588	0.03211898217738628	C	1.0	not sig	0.02433084084520987	1.051890819324011	sig active	chr11	65187510.0	65187624.0
17	0.08015466112887096	0.11586297929743046	0.04096374917484482	A	1.0	not sig	0.02433084084520987	1.051890819324011	sig active	chr11	65187510.0	65187624.0
18	-0.01679022662296984	0.1380545832990378	0.04880966601231636	G	1.0	not sig	0.02433084084520987	1.051890819324011	sig active	chr11	65187510.0	65187624.0
19	-0.1563801688178399	0.13033415651842326	0.04608008294720297	C	1.0	not sig	0.02433084084520987	1.051890819324011	sig active	chr11	65187510.0	65187624.0
20	-0.037586639927360235	0.12093120225384893	0.04275563658536924	A	1.0	not sig	0.02433084084520987	1.051890819324011	sig active	chr11	65187510.0	65187624.0
21	-0.037586639927360235	0.12093120225384893	0.04275563658536924	A	1.0	not sig	0.02433084084520987	1.051890819324011	sig active	chr11	65187510.0	65187624.0
22	-0.037586639927360235	0.12093120225384893	0.04275563658536924	A	1.0	not sig	0.02433084084520987	1.051890819324011	sig active	chr11	65187510.0	65187624.0
23	-0.02085796909389582	0.13573677139701776	0.04799019575559973	C	1.0	not sig	0.02433084084520987	1.051890819324011	sig active	chr11	65187510.0	65187624.0
24	-0.3597143571336978	0.1871309801585638	0.06616079252010286	A	0.0038142041459679095	sig	0.02433084084520987	1.051890819324011	sig active	chr11	65187510.0	65187624.0
25	0.05090618552564008	0.1782716319484142	0.06302853992195802	G	1.0	not sig	0.02433084084520987	1.051890819324011	sig active	chr11	65187510.0	65187624.0
26	-0.0320037826010479	0.13733374907954915	0.04855481262996049	A	1.0	not sig	0.02433084084520987	1.051890819324011	sig active	chr11	65187510.0	65187624.0
27	-0.02417053542399663	0.15725434916278372	0.05559780833204072	G	1.0	not sig	0.02433084084520987	1.051890819324011	sig active	chr11	65187510.0	65187624.0
28	-0.02417053542399663	0.15725434916278372	0.05559780833204072	G	1.0	not sig	0.02433084084520987	1.051890819324011	sig active	chr11	65187510.0	65187624.0
29	-0.04037520841377974	0.0989834620249674	0.03499593861158778	C	1.0	not sig	0.02433084084520987	1.051890819324011	sig active	chr11	65187510.0	65187624.0
30	-0.04037520841377974	0.0989834620249674	0.03499593861158778	C	1.0	not sig	0.02433084084520987	1.051890819324011	sig active	chr11	65187510.0	65187624.0
31	-0.04037520841377974	0.0989834620249674	0.03499593861158778	C	1.0	not sig	0.02433084084520987	1.051890819324011	sig active	chr11	65187510.0	65187624.0
32	-0.011790348510742323	0.11414896682400798	0.04035775425334714	T	1.0	not sig	0.02433084084520987	1.051890819324011	sig active	chr11	65187510.0	65187624.0
33	-0.011790348510742323	0.11414896682400798	0.04035775425334714	T	1.0	not sig	0.02433084084520987	1.051890819324011	sig active	chr11	65187510.0	65187624.0
34	0.08131764212831563	0.14116811290560635	0.04991046496143121	G	1.0	not sig	0.02433084084520987	1.051890819324011	sig active	chr11	65187510.0	65187624.0
35	0.08131764212831563	0.14116811290560635	0.04991046496143121	G	1.0	not sig	0.02433084084520987	1.051890819324011	sig active	chr11	65187510.0	65187624.0
36	0.8040146461417954	0.1225710217727451	0.04333540033623601	A	1.3498556986859052e-32	sig	0.02433084084520987	1.051890819324011	sig active	chr11	65187510.0	65187624.0
37	-0.10730841445132229	0.12458564156351738	0.04404767599401986	T	1.0	not sig	0.02433084084520987	1.051890819324011	sig active	chr11	65187510.0	65187624.0
38	-0.10730841445132229	0.12458564156351738	0.04404767599401986	T	1.0	not sig	0.02433084084520987	1.051890819324011	sig active	chr11	65187510.0	65187624.0
39	-0.45159824374004004	0.17858871837340487	0.06314064690262458	C	7.015322361597029e-09	sig	0.02433084084520987	1.051890819324011	sig active	chr11	65187510.0	65187624.0
40	-0.45159824374004004	0.17858871837340487	0.06314064690262458	C	7.015322361597029e-09	sig	0.02433084084520987	1.051890819324011	sig active	chr11	65187510.0	65187624.0
41	-0.6359801581627514	0.16734135208195597	0.05916410241503832	G	1.2414637987036353e-18	sig	0.02433084084520987	1.051890819324011	sig active	chr11	65187510.0	65187624.0
42	-0.6359801581627514	0.16734135208195597	0.05916410241503832	G	1.2414637987036353e-18	sig	0.02433084084520987	1.051890819324011	sig active	chr11	65187510.0	65187624.0
43	-0.6359801581627514	0.16734135208195597	0.05916410241503832	G	1.2414637987036353e-18	sig	0.02433084084520987	1.051890819324011	sig active	chr11	65187510.0	65187624.0
44	-0.6359801581627514	0.16734135208195597	0.05916410241503832	G	1.2414637987036353e-18	sig	0.02433084084520987	1.051890819324011	sig active	chr11	65187510.0	65187624.0
45	-0.7506366391070278	0.11819667458806492	0.041788835057460186	T	5.43864206661555e-25	sig	0.02433084084520987	1.051890819324011	sig active	chr11	65187510.0	65187624.0
46	-0.8602864877417498	0.1718772970520711	0.060767801138767036	G	1.4736121784911996e-43	sig	0.02433084084520987	1.051890819324011	sig active	chr11	65187510.0	65187624.0
47	-0.8602864877417498	0.1718772970520711	0.060767801138767036	G	1.4736121784911996e-43	sig	0.02433084084520987	1.051890819324011	sig active	chr11	65187510.0	65187624.0
48	-0.7545825920857161	0.06634173509066266	0.023455345379144548	A	1.6450119763627963e-25	sig	0.02433084084520987	1.051890819324011	sig active	chr11	65187510.0	65187624.0
49	-0.96511108297087	0.21857536459887933	0.0772780612540948	G	5.643205602825398e-43	sig	0.02433084084520987	1.051890819324011	sig active	chr11	65187510.0	65187624.0
50	-0.5899320051850372	0.13746163984367185	0.04860002884324163	C	4.203930480535521e-23	sig	0.02433084084520987	1.051890819324011	sig active	chr11	65187510.0	65187624.0
51	-0.5721535517121625	0.10338381071238874	0.036551696809818256	T	2.1423405034538858e-19	sig	0.02433084084520987	1.051890819324011	sig active	chr11	65187510.0	65187624.0
52	-0.1876732549281183	0.12419315579837448	0.04390891132099399	G	1.0	not sig	0.02433084084520987	1.051890819324011	sig active	chr11	65187510.0	65187624.0
53	-0.1876732549281183	0.12419315579837448	0.04390891132099399	G	1.0	not sig	0.02433084084520987	1.051890819324011	sig active	chr11	65187510.0	65187624.0
54	-0.1876732549281183	0.12419315579837448	0.04390891132099399	G	1.0	not sig	0.02433084084520987	1.051890819324011	sig active	chr11	65187510.0	65187624.0
55	-0.05745310672510413	0.09780147260616276	0.03457804224492402	T	1.0	not sig	0.02433084084520987	1.051890819324011	sig active	chr11	65187510.0	65187624.0
56	-0.2987493291481629	0.11016783354522011	0.03895021108422797	G	0.06401363691074796	not sig	0.02433084084520987	1.051890819324011	sig active	chr11	65187510.0	65187624.0
57	-0.2987493291481629	0.11016783354522011	0.03895021108422797	G	0.06401363691074796	not sig	0.02433084084520987	1.051890819324011	sig active	chr11	65187510.0	65187624.0
58	-0.10573713379273995	0.15107380093572065	0.053412654550637324	T	1.0	not sig	0.02433084084520987	1.051890819324011	sig active	chr11	65187510.0	65187624.0
59	-0.0047303430140270865	0.15671908692083367	0.05540856455154272	G	1.0	not sig	0.02433084084520987	1.051890819324011	sig active	chr11	65187510.0	65187624.0
60	0.19080432612090745	0.09848972256824812	0.034821375352594996	A	1.0	not sig	0.02433084084520987	1.051890819324011	sig active	chr11	65187510.0	65187624.0
61	0.19080432612090745	0.09848972256824812	0.034821375352594996	A	1.0	not sig	0.02433084084520987	1.051890819324011	sig active	chr11	65187510.0	65187624.0
62	0.1753234120753989	0.10178674713254506	0.035987049566171485	G	1.0	not sig	0.02433084084520987	1.051890819324011	sig active	chr11	65187510.0	65187624.0
63	0.1753234120753989	0.10178674713254506	0.035987049566171485	G	1.0	not sig	0.02433084084520987	1.051890819324011	sig active	chr11	65187510.0	65187624.0
64	0.1753234120753989	0.10178674713254506	0.035987049566171485	G	1.0	not sig	0.02433084084520987	1.051890819324011	sig active	chr11	65187510.0	65187624.0
65	-0.4790219125120213	0.09852843479889835	0.03483506219299881	C	8.09261618252585e-10	sig	0.02433084084520987	1.051890819324011	sig active	chr11	65187510.0	65187624.0
66	-0.4790219125120213	0.09852843479889835	0.03483506219299881	C	8.09261618252585e-10	sig	0.02433084084520987	1.051890819324011	sig active	chr11	65187510.0	65187624.0
67	-0.4790219125120213	0.09852843479889835	0.03483506219299881	C	8.09261618252585e-10	sig	0.02433084084520987	1.051890819324011	sig active	chr11	65187510.0	65187624.0
68	-0.6921337514829526	0.138452054595442	0.048950193336823565	G	2.200163565647213e-27	sig	0.02433084084520987	1.051890819324011	sig active	chr11	65187510.0	65187624.0
69	-0.6680274250351609	0.1665275756697032	0.058876389005301524	C	1.736052093710322e-21	sig	0.02433084084520987	1.051890819324011	sig active	chr11	65187510.0	65187624.0
70	-0.6680274250351609	0.1665275756697032	0.058876389005301524	C	1.736052093710322e-21	sig	0.02433084084520987	1.051890819324011	sig active	chr11	65187510.0	65187624.0
71	-0.6680274250351609	0.1665275756697032	0.058876389005301524	C	1.736052093710322e-21	sig	0.02433084084520987	1.051890819324011	sig active	chr11	65187510.0	65187624.0
72	-0.5138466591804116	0.15783300357586202	0.05580239356176632	T	2.6661641958126974e-17	sig	0.02433084084520987	1.051890819324011	sig active	chr11	65187510.0	65187624.0
73	0.47605813414664944	0.08313539113644189	0.029392799414587025	G	4.049205447813742e-09	sig	0.02433084084520987	1.051890819324011	sig active	chr11	65187510.0	65187624.0
74	-0.1038887699443721	0.11955951657976653	0.04227067246446918	C	1.0	not sig	0.02433084084520987	1.051890819324011	sig active	chr11	65187510.0	65187624.0
75	-0.1038887699443721	0.11955951657976653	0.04227067246446918	C	1.0	not sig	0.02433084084520987	1.051890819324011	sig active	chr11	65187510.0	65187624.0
76	-0.053363436145989	0.1093396306944625	0.0386573971582436	T	1.0	not sig	0.02433084084520987	1.051890819324011	sig active	chr11	65187510.0	65187624.0
77	-0.10206545289313752	0.15774319532353284	0.05577064154965208	G	1.0	not sig	0.02433084084520987	1.051890819324011	sig active	chr11	65187510.0	65187624.0
78	-0.03707664612536313	0.15038267007365183	0.053168302891009246	T	1.0	not sig	0.02433084084520987	1.051890819324011	sig active	chr11	65187510.0	65187624.0
79	-0.36170909163037135	0.1923896537997929	0.06802001441598289	G	0.0002577447819922585	sig	0.02433084084520987	1.051890819324011	sig active	chr11	65187510.0	65187624.0
80	-0.1666714166826643	0.17261291596059028	0.06102788169805851	T	1.0	not sig	0.02433084084520987	1.051890819324011	sig active	chr11	65187510.0	65187624.0
81	-0.02485775078672354	0.12336939511296593	0.04361766793763036	G	1.0	not sig	0.02433084084520987	1.051890819324011	sig active	chr11	65187510.0	65187624.0
82	-0.02485775078672354	0.12336939511296593	0.04361766793763036	G	1.0	not sig	0.02433084084520987	1.051890819324011	sig active	chr11	65187510.0	65187624.0
83	-0.02485775078672354	0.12336939511296593	0.04361766793763036	G	1.0	not sig	0.02433084084520987	1.051890819324011	sig active	chr11	65187510.0	65187624.0
84	-0.2115898378419073	0.16046472920887916	0.05673284908243076	T	1.0	not sig	0.02433084084520987	1.051890819324011	sig active	chr11	65187510.0	65187624.0
85	-0.2747594653724709	0.11479681098991674	0.04058680175478025	G	0.08309431858284433	not sig	0.02433084084520987	1.051890819324011	sig active	chr11	65187510.0	65187624.0
86	-0.2747594653724709	0.11479681098991674	0.04058680175478025	G	0.08309431858284433	not sig	0.02433084084520987	1.051890819324011	sig active	chr11	65187510.0	65187624.0
87	0.02145057848865174	0.19103983243657155	0.06754278049632075	C	1.0	not sig	0.02433084084520987	1.051890819324011	sig active	chr11	65187510.0	65187624.0
88	0.02145057848865174	0.19103983243657155	0.06754278049632075	C	1.0	not sig	0.02433084084520987	1.051890819324011	sig active	chr11	65187510.0	65187624.0
89	-0.13305551711148167	0.07527644505781222	0.026614242381997794	A	1.0	not sig	0.02433084084520987	1.051890819324011	sig active	chr11	65187510.0	65187624.0
90	-0.13305551711148167	0.07527644505781222	0.026614242381997794	A	1.0	not sig	0.02433084084520987	1.051890819324011	sig active	chr11	65187510.0	65187624.0
91	-0.10957515639328899	0.1074529973343044	0.037990371536953324	C	1.0	not sig	0.02433084084520987	1.051890819324011	sig active	chr11	65187510.0	65187624.0
92	-0.03634852985095757	0.08863652949273237	0.03133774553257623	T	1.0	not sig	0.02433084084520987	1.051890819324011	sig active	chr11	65187510.0	65187624.0
93	-0.06992381386828041	0.14582284833344336	0.05155616245425762	C	1.0	not sig	0.02433084084520987	1.051890819324011	sig active	chr11	65187510.0	65187624.0
94	-0.06992381386828041	0.14582284833344336	0.05155616245425762	C	1.0	not sig	0.02433084084520987	1.051890819324011	sig active	chr11	65187510.0	65187624.0
95	-0.10023200019222224	0.20616438922814956	0.07289011883120368	T	1.0	not sig	0.02433084084520987	1.051890819324011	sig active	chr11	65187510.0	65187624.0
96	0.05859309988361223	0.12592122009873363	0.04451987431354917	G	1.0	not sig	0.02433084084520987	1.051890819324011	sig active	chr11	65187510.0	65187624.0
97	-0.17883181317697994	0.1215896505398346	0.0429884332094098	C	1.0	not sig	0.02433084084520987	1.051890819324011	sig active	chr11	65187510.0	65187624.0
98	-0.1278694146361144	0.15952880872674316	0.05640195122264588	T	1.0	not sig	0.02433084084520987	1.051890819324011	sig active	chr11	65187510.0	65187624.0
99	-0.1278694146361144	0.15952880872674316	0.05640195122264588	T	1.0	not sig	0.02433084084520987	1.051890819324011	sig active	chr11	65187510.0	65187624.0
100	0.0996720869077482	0.050939025428588566	0.018009665153794478	C	1.0	not sig	0.02433084084520987	1.051890819324011	sig active	chr11	65187510.0	65187624.0
101	0.11141140334248675	0.09682161951831303	0.03423161186343146	T	1.0	not sig	0.02433084084520987	1.051890819324011	sig active	chr11	65187510.0	65187624.0
102	0.11141140334248675	0.09682161951831303	0.03423161186343146	T	1.0	not sig	0.02433084084520987	1.051890819324011	sig active	chr11	65187510.0	65187624.0
103	-0.16745135552054852	0.10983361922183182	0.038832048477009204	C	1.0	not sig	0.02433084084520987	1.051890819324011	sig active	chr11	65187510.0	65187624.0
104	-0.16745135552054852	0.10983361922183182	0.038832048477009204	C	1.0	not sig	0.02433084084520987	1.051890819324011	sig active	chr11	65187510.0	65187624.0
