## Supplementary material for "High-throughput functional analysis of IncRNA core promoters elucidatesrules governing tissue-specificity": enhancer_TERC__pX__tile1.chr3:169482173-169482287.minus.av.log2FC.HepG2.txt

delpos	mean.log2FC	sd	se	seq	padj	sig	wt_activ	wt_l2fc	wt_class	tile_chr	tile_start	tile_end
11	0.043851570570390755	0.16271697122114226	0.05752913688230299	G	1.0	not sig	-1.1797660814701079	-0.15220610299130646	not sig	chr3	169482173.0	169482287.0
12	0.043851570570390755	0.16271697122114226	0.05752913688230299	G	1.0	not sig	-1.1797660814701079	-0.15220610299130646	not sig	chr3	169482173.0	169482287.0
13	0.40246372546011916	0.23741249002540843	0.08393799081767493	A	1.0	not sig	-1.1797660814701079	-0.15220610299130646	not sig	chr3	169482173.0	169482287.0
14	0.14635688713797973	0.2248232367272849	0.0794870176290858	G	1.0	not sig	-1.1797660814701079	-0.15220610299130646	not sig	chr3	169482173.0	169482287.0
15	-0.1861351465590811	0.29300728211613725	0.10359371806068023	A	1.0	not sig	-1.1797660814701079	-0.15220610299130646	not sig	chr3	169482173.0	169482287.0
16	0.16991033024237812	0.2743839457338729	0.0970093743385716	C	1.0	not sig	-1.1797660814701079	-0.15220610299130646	not sig	chr3	169482173.0	169482287.0
17	-0.006354968704564479	0.3055019164301417	0.10801123838661955	G	1.0	not sig	-1.1797660814701079	-0.15220610299130646	not sig	chr3	169482173.0	169482287.0
18	-0.12430243724935405	0.33099478611544947	0.11702432889981261	T	1.0	not sig	-1.1797660814701079	-0.15220610299130646	not sig	chr3	169482173.0	169482287.0
19	-0.09607895711795075	0.19256328853300336	0.06808140356463421	G	1.0	not sig	-1.1797660814701079	-0.15220610299130646	not sig	chr3	169482173.0	169482287.0
20	0.08283286046997888	0.1875881241003567	0.06632241731071292	A	1.0	not sig	-1.1797660814701079	-0.15220610299130646	not sig	chr3	169482173.0	169482287.0
21	0.08283286046997888	0.1875881241003567	0.06632241731071292	A	1.0	not sig	-1.1797660814701079	-0.15220610299130646	not sig	chr3	169482173.0	169482287.0
22	-0.12120016837522507	0.31424816746277084	0.11110350509418551	G	1.0	not sig	-1.1797660814701079	-0.15220610299130646	not sig	chr3	169482173.0	169482287.0
23	-0.12120016837522507	0.31424816746277084	0.11110350509418551	G	1.0	not sig	-1.1797660814701079	-0.15220610299130646	not sig	chr3	169482173.0	169482287.0
24	0.059329184027402754	0.22571569789252202	0.07980255030002821	C	1.0	not sig	-1.1797660814701079	-0.15220610299130646	not sig	chr3	169482173.0	169482287.0
25	0.20359478715836107	0.31205435883612276	0.1103278766159213	A	1.0	not sig	-1.1797660814701079	-0.15220610299130646	not sig	chr3	169482173.0	169482287.0
26	-0.027157584217577135	0.20177160294157023	0.07133703434543193	C	1.0	not sig	-1.1797660814701079	-0.15220610299130646	not sig	chr3	169482173.0	169482287.0
27	-0.027157584217577135	0.20177160294157023	0.07133703434543193	C	1.0	not sig	-1.1797660814701079	-0.15220610299130646	not sig	chr3	169482173.0	169482287.0
28	-0.26465386379039413	0.3169159436807671	0.11204670642140219	T	1.0	not sig	-1.1797660814701079	-0.15220610299130646	not sig	chr3	169482173.0	169482287.0
29	0.15106050979675206	0.33070694597362893	0.1169225620417231	C	1.0	not sig	-1.1797660814701079	-0.15220610299130646	not sig	chr3	169482173.0	169482287.0
30	0.15106050979675206	0.33070694597362893	0.1169225620417231	C	1.0	not sig	-1.1797660814701079	-0.15220610299130646	not sig	chr3	169482173.0	169482287.0
31	0.08382056436453202	0.1900417984005985	0.06718992217897499	A	1.0	not sig	-1.1797660814701079	-0.15220610299130646	not sig	chr3	169482173.0	169482287.0
32	0.08382056436453202	0.1900417984005985	0.06718992217897499	A	1.0	not sig	-1.1797660814701079	-0.15220610299130646	not sig	chr3	169482173.0	169482287.0
33	0.08382056436453202	0.1900417984005985	0.06718992217897499	A	1.0	not sig	-1.1797660814701079	-0.15220610299130646	not sig	chr3	169482173.0	169482287.0
34	-0.07932719489463937	0.28351794429300897	0.10023873049882823	G	1.0	not sig	-1.1797660814701079	-0.15220610299130646	not sig	chr3	169482173.0	169482287.0
35	0.2208072380240868	0.43192514187396847	0.15270859839202236	T	1.0	not sig	-1.1797660814701079	-0.15220610299130646	not sig	chr3	169482173.0	169482287.0
36	0.21508006135858856	0.32929637384147864	0.11642384948172499	C	1.0	not sig	-1.1797660814701079	-0.15220610299130646	not sig	chr3	169482173.0	169482287.0
37	-0.2784600563880061	0.22431564801565693	0.07930755791906287	G	1.0	not sig	-1.1797660814701079	-0.15220610299130646	not sig	chr3	169482173.0	169482287.0
38	-0.2784600563880061	0.22431564801565693	0.07930755791906287	G	1.0	not sig	-1.1797660814701079	-0.15220610299130646	not sig	chr3	169482173.0	169482287.0
39	0.041600369248288055	0.2901914764793304	0.10259818043053552	C	1.0	not sig	-1.1797660814701079	-0.15220610299130646	not sig	chr3	169482173.0	169482287.0
40	0.041600369248288055	0.2901914764793304	0.10259818043053552	C	1.0	not sig	-1.1797660814701079	-0.15220610299130646	not sig	chr3	169482173.0	169482287.0
41	0.09850582404596261	0.33325516547458717	0.11782349368626278	A	1.0	not sig	-1.1797660814701079	-0.15220610299130646	not sig	chr3	169482173.0	169482287.0
42	0.09850582404596261	0.33325516547458717	0.11782349368626278	A	1.0	not sig	-1.1797660814701079	-0.15220610299130646	not sig	chr3	169482173.0	169482287.0
43	0.09850582404596261	0.33325516547458717	0.11782349368626278	A	1.0	not sig	-1.1797660814701079	-0.15220610299130646	not sig	chr3	169482173.0	169482287.0
44	0.09850582404596261	0.33325516547458717	0.11782349368626278	A	1.0	not sig	-1.1797660814701079	-0.15220610299130646	not sig	chr3	169482173.0	169482287.0
45	0.2660725016367458	0.37118197205237985	0.13123264474621668	T	1.0	not sig	-1.1797660814701079	-0.15220610299130646	not sig	chr3	169482173.0	169482287.0
46	-0.07800667912204529	0.3287144932661176	0.11621812363138573	G	1.0	not sig	-1.1797660814701079	-0.15220610299130646	not sig	chr3	169482173.0	169482287.0
47	0.0011194235973172179	0.29226459500774193	0.10333113851535715	A	1.0	not sig	-1.1797660814701079	-0.15220610299130646	not sig	chr3	169482173.0	169482287.0
48	0.0011194235973172179	0.29226459500774193	0.10333113851535715	A	1.0	not sig	-1.1797660814701079	-0.15220610299130646	not sig	chr3	169482173.0	169482287.0
49	-0.09659660560024272	0.25073441753049963	0.08864800345633772	T	1.0	not sig	-1.1797660814701079	-0.15220610299130646	not sig	chr3	169482173.0	169482287.0
50	-0.13301203982737642	0.24791669078311737	0.08765178661103536	G	1.0	not sig	-1.1797660814701079	-0.15220610299130646	not sig	chr3	169482173.0	169482287.0
51	-0.13301203982737642	0.24791669078311737	0.08765178661103536	G	1.0	not sig	-1.1797660814701079	-0.15220610299130646	not sig	chr3	169482173.0	169482287.0
52	-0.13301203982737642	0.24791669078311737	0.08765178661103536	G	1.0	not sig	-1.1797660814701079	-0.15220610299130646	not sig	chr3	169482173.0	169482287.0
53	0.1726448303518714	0.23824342183228792	0.08423176957534897	C	1.0	not sig	-1.1797660814701079	-0.15220610299130646	not sig	chr3	169482173.0	169482287.0
54	0.08046311653613226	0.38793818825534565	0.13715686179828918	A	1.0	not sig	-1.1797660814701079	-0.15220610299130646	not sig	chr3	169482173.0	169482287.0
55	-0.1613515475420081	0.29741633034951503	0.10515255201288022	G	1.0	not sig	-1.1797660814701079	-0.15220610299130646	not sig	chr3	169482173.0	169482287.0
56	-0.15749693748432328	0.3330522065276409	0.11775173686241869	T	1.0	not sig	-1.1797660814701079	-0.15220610299130646	not sig	chr3	169482173.0	169482287.0
57	0.31228472567891485	0.22784093436616126	0.08055393486109585	G	1.0	not sig	-1.1797660814701079	-0.15220610299130646	not sig	chr3	169482173.0	169482287.0
58	-0.021899950873147847	0.24951898582305113	0.08821828345513473	A	1.0	not sig	-1.1797660814701079	-0.15220610299130646	not sig	chr3	169482173.0	169482287.0
59	0.10332163373481631	0.2917844800288101	0.10316139223668117	G	1.0	not sig	-1.1797660814701079	-0.15220610299130646	not sig	chr3	169482173.0	169482287.0
60	0.1760983491015301	0.42472587179895976	0.15016327204720634	C	1.0	not sig	-1.1797660814701079	-0.15220610299130646	not sig	chr3	169482173.0	169482287.0
61	0.1760983491015301	0.42472587179895976	0.15016327204720634	C	1.0	not sig	-1.1797660814701079	-0.15220610299130646	not sig	chr3	169482173.0	169482287.0
62	-0.030731717434840294	0.45186980144694733	0.15976010040827762	G	1.0	not sig	-1.1797660814701079	-0.15220610299130646	not sig	chr3	169482173.0	169482287.0
63	-0.030731717434840294	0.45186980144694733	0.15976010040827762	G	1.0	not sig	-1.1797660814701079	-0.15220610299130646	not sig	chr3	169482173.0	169482287.0
64	-0.030731717434840294	0.45186980144694733	0.15976010040827762	G	1.0	not sig	-1.1797660814701079	-0.15220610299130646	not sig	chr3	169482173.0	169482287.0
65	-0.030731717434840294	0.45186980144694733	0.15976010040827762	G	1.0	not sig	-1.1797660814701079	-0.15220610299130646	not sig	chr3	169482173.0	169482287.0
66	0.05459458836819776	0.27218193151502496	0.0962308447453633	T	1.0	not sig	-1.1797660814701079	-0.15220610299130646	not sig	chr3	169482173.0	169482287.0
67	0.05459458836819776	0.27218193151502496	0.0962308447453633	T	1.0	not sig	-1.1797660814701079	-0.15220610299130646	not sig	chr3	169482173.0	169482287.0
68	0.1126677826209028	0.3650637385656325	0.12906952255253584	G	1.0	not sig	-1.1797660814701079	-0.15220610299130646	not sig	chr3	169482173.0	169482287.0
69	0.054729353067110964	0.22652113242907165	0.08008731441132626	C	1.0	not sig	-1.1797660814701079	-0.15220610299130646	not sig	chr3	169482173.0	169482287.0
70	0.054729353067110964	0.22652113242907165	0.08008731441132626	C	1.0	not sig	-1.1797660814701079	-0.15220610299130646	not sig	chr3	169482173.0	169482287.0
71	-0.14087849046855708	0.5331546009545212	0.1884986168778748	T	1.0	not sig	-1.1797660814701079	-0.15220610299130646	not sig	chr3	169482173.0	169482287.0
72	-0.014646023054607271	0.4068560819566206	0.14384534725925807	G	1.0	not sig	-1.1797660814701079	-0.15220610299130646	not sig	chr3	169482173.0	169482287.0
73	-0.014646023054607271	0.4068560819566206	0.14384534725925807	G	1.0	not sig	-1.1797660814701079	-0.15220610299130646	not sig	chr3	169482173.0	169482287.0
74	0.05918052463867349	0.25009879146525565	0.08842327570582124	A	1.0	not sig	-1.1797660814701079	-0.15220610299130646	not sig	chr3	169482173.0	169482287.0
75	-0.09880137810452651	0.24974562748522103	0.0882984133832446	G	1.0	not sig	-1.1797660814701079	-0.15220610299130646	not sig	chr3	169482173.0	169482287.0
76	0.16163459948242415	0.2833936761381889	0.10019479507134882	C	1.0	not sig	-1.1797660814701079	-0.15220610299130646	not sig	chr3	169482173.0	169482287.0
77	0.16163459948242415	0.2833936761381889	0.10019479507134882	C	1.0	not sig	-1.1797660814701079	-0.15220610299130646	not sig	chr3	169482173.0	169482287.0
78	-0.008367071981906532	0.2608535700511468	0.09222566413994299	G	1.0	not sig	-1.1797660814701079	-0.15220610299130646	not sig	chr3	169482173.0	169482287.0
79	0.1756634552345166	0.25536065534226937	0.09028362552037972	T	1.0	not sig	-1.1797660814701079	-0.15220610299130646	not sig	chr3	169482173.0	169482287.0
80	0.1756634552345166	0.25536065534226937	0.09028362552037972	T	1.0	not sig	-1.1797660814701079	-0.15220610299130646	not sig	chr3	169482173.0	169482287.0
81	0.0896253682446074	0.3823407912887944	0.13517788312226847	C	1.0	not sig	-1.1797660814701079	-0.15220610299130646	not sig	chr3	169482173.0	169482287.0
82	0.0896253682446074	0.3823407912887944	0.13517788312226847	C	1.0	not sig	-1.1797660814701079	-0.15220610299130646	not sig	chr3	169482173.0	169482287.0
83	0.12432595697836017	0.4367786895248636	0.15442458662040234	T	1.0	not sig	-1.1797660814701079	-0.15220610299130646	not sig	chr3	169482173.0	169482287.0
84	-0.05477833305616177	0.32043559449775466	0.11329109090145253	G	1.0	not sig	-1.1797660814701079	-0.15220610299130646	not sig	chr3	169482173.0	169482287.0
85	-0.10003701954748281	0.33311214318237375	0.11777292766992031	C	1.0	not sig	-1.1797660814701079	-0.15220610299130646	not sig	chr3	169482173.0	169482287.0
86	0.13809006849335068	0.2573796137490286	0.09099743511055625	G	1.0	not sig	-1.1797660814701079	-0.15220610299130646	not sig	chr3	169482173.0	169482287.0
87	0.10887651863008554	0.17256759419674514	0.061011858034783394	T	1.0	not sig	-1.1797660814701079	-0.15220610299130646	not sig	chr3	169482173.0	169482287.0
88	0.12182478345049122	0.3347107532397787	0.11833812167595235	G	1.0	not sig	-1.1797660814701079	-0.15220610299130646	not sig	chr3	169482173.0	169482287.0
89	0.12182478345049122	0.3347107532397787	0.11833812167595235	G	1.0	not sig	-1.1797660814701079	-0.15220610299130646	not sig	chr3	169482173.0	169482287.0
90	0.12182478345049122	0.3347107532397787	0.11833812167595235	G	1.0	not sig	-1.1797660814701079	-0.15220610299130646	not sig	chr3	169482173.0	169482287.0
91	0.04718217359920128	0.3487874324285651	0.12331497933144155	T	1.0	not sig	-1.1797660814701079	-0.15220610299130646	not sig	chr3	169482173.0	169482287.0
92	0.04718217359920128	0.3487874324285651	0.12331497933144155	T	1.0	not sig	-1.1797660814701079	-0.15220610299130646	not sig	chr3	169482173.0	169482287.0
93	0.11163845121830246	0.27471458900390316	0.09712627438776764	C	1.0	not sig	-1.1797660814701079	-0.15220610299130646	not sig	chr3	169482173.0	169482287.0
94	-0.16527593792993725	0.23949973023278365	0.08467594166997505	T	1.0	not sig	-1.1797660814701079	-0.15220610299130646	not sig	chr3	169482173.0	169482287.0
95	0.012176414479897979	0.3819835419212323	0.1350515763970796	C	1.0	not sig	-1.1797660814701079	-0.15220610299130646	not sig	chr3	169482173.0	169482287.0
96	0.012176414479897979	0.3819835419212323	0.1350515763970796	C	1.0	not sig	-1.1797660814701079	-0.15220610299130646	not sig	chr3	169482173.0	169482287.0
97	0.012176414479897979	0.3819835419212323	0.1350515763970796	C	1.0	not sig	-1.1797660814701079	-0.15220610299130646	not sig	chr3	169482173.0	169482287.0
98	0.0041141043459005655	0.3570991767110208	0.12625362470424803	G	1.0	not sig	-1.1797660814701079	-0.15220610299130646	not sig	chr3	169482173.0	169482287.0
99	0.24053011390154583	0.1704343097362629	0.06025762808067995	T	1.0	not sig	-1.1797660814701079	-0.15220610299130646	not sig	chr3	169482173.0	169482287.0
100	0.2102647415601574	0.3083248360446673	0.10900929118770734	C	1.0	not sig	-1.1797660814701079	-0.15220610299130646	not sig	chr3	169482173.0	169482287.0
101	0.14810763858776374	0.24648545204437813	0.08714576730220566	T	1.0	not sig	-1.1797660814701079	-0.15220610299130646	not sig	chr3	169482173.0	169482287.0
102	0.14810763858776374	0.24648545204437813	0.08714576730220566	T	1.0	not sig	-1.1797660814701079	-0.15220610299130646	not sig	chr3	169482173.0	169482287.0
103	-0.2328112071439548	0.18853655061141047	0.06665773671942453	C	1.0	not sig	-1.1797660814701079	-0.15220610299130646	not sig	chr3	169482173.0	169482287.0
104	-0.2328112071439548	0.18853655061141047	0.06665773671942453	C	1.0	not sig	-1.1797660814701079	-0.15220610299130646	not sig	chr3	169482173.0	169482287.0
