## Supplementary material for "High-throughput functional analysis of IncRNA core promoters elucidatesrules governing tissue-specificity": enhancer_TERC__pX__tile2.chr3:169482079-169482193.minus.av.log2FC.HepG2.txt

delpos	mean.log2FC	sd	se	seq	padj	sig	wt_activ	wt_l2fc	wt_class	tile_chr	tile_start	tile_end
11	-0.5211286395936116	0.15462208153397308	0.05466716118692581	G	7.66761303083494e-09	sig	-0.504330856146612	0.5232291223321894	sig active	chr3	169482079.0	169482193.0
12	-0.23910416236114912	0.1484433425917893	0.052482647084326026	C	1.0	not sig	-0.504330856146612	0.5232291223321894	sig active	chr3	169482079.0	169482193.0
13	0.34501069623755054	0.14826323025612184	0.05241896775736313	T	0.00019018606260964713	sig	-0.504330856146612	0.5232291223321894	sig active	chr3	169482079.0	169482193.0
14	0.34501069623755054	0.14826323025612184	0.05241896775736313	T	0.00019018606260964713	sig	-0.504330856146612	0.5232291223321894	sig active	chr3	169482079.0	169482193.0
15	0.34501069623755054	0.14826323025612184	0.05241896775736313	T	0.00019018606260964713	sig	-0.504330856146612	0.5232291223321894	sig active	chr3	169482079.0	169482193.0
16	0.34501069623755054	0.14826323025612184	0.05241896775736313	T	0.00019018606260964713	sig	-0.504330856146612	0.5232291223321894	sig active	chr3	169482079.0	169482193.0
17	0.34501069623755054	0.14826323025612184	0.05241896775736313	T	0.00019018606260964713	sig	-0.504330856146612	0.5232291223321894	sig active	chr3	169482079.0	169482193.0
18	0.14486029557033642	0.1640567295348848	0.05800281297670219	G	1.0	not sig	-0.504330856146612	0.5232291223321894	sig active	chr3	169482079.0	169482193.0
19	-0.09978535809397707	0.15529140205242073	0.05490380172561662	T	1.0	not sig	-0.504330856146612	0.5232291223321894	sig active	chr3	169482079.0	169482193.0
20	-0.09978535809397707	0.15529140205242073	0.05490380172561662	T	1.0	not sig	-0.504330856146612	0.5232291223321894	sig active	chr3	169482079.0	169482193.0
21	-0.16424805833645126	0.12361444326360374	0.04370430554214697	G	1.0	not sig	-0.504330856146612	0.5232291223321894	sig active	chr3	169482079.0	169482193.0
22	-0.3749997635100237	0.3046329963594059	0.10770402874945637	C	0.025526378431600355	sig	-0.504330856146612	0.5232291223321894	sig active	chr3	169482079.0	169482193.0
23	-0.3749997635100237	0.3046329963594059	0.10770402874945637	C	0.025526378431600355	sig	-0.504330856146612	0.5232291223321894	sig active	chr3	169482079.0	169482193.0
24	-0.41825435245907233	0.24874695892446586	0.08794533072751069	T	0.02871927648926742	sig	-0.504330856146612	0.5232291223321894	sig active	chr3	169482079.0	169482193.0
25	-0.41825435245907233	0.24874695892446586	0.08794533072751069	T	0.02871927648926742	sig	-0.504330856146612	0.5232291223321894	sig active	chr3	169482079.0	169482193.0
26	-0.41825435245907233	0.24874695892446586	0.08794533072751069	T	0.02871927648926742	sig	-0.504330856146612	0.5232291223321894	sig active	chr3	169482079.0	169482193.0
27	-0.41825435245907233	0.24874695892446586	0.08794533072751069	T	0.02871927648926742	sig	-0.504330856146612	0.5232291223321894	sig active	chr3	169482079.0	169482193.0
28	-0.42493772449778083	0.22455438615078538	0.07939196459620144	A	5.369358740809921e-05	sig	-0.504330856146612	0.5232291223321894	sig active	chr3	169482079.0	169482193.0
29	-0.3241785034669697	0.15914226101350695	0.05626528596800514	T	1.0	not sig	-0.504330856146612	0.5232291223321894	sig active	chr3	169482079.0	169482193.0
30	-0.5066758143113218	0.2185192672162821	0.07725822783427413	G	0.0015057114000607513	sig	-0.504330856146612	0.5232291223321894	sig active	chr3	169482079.0	169482193.0
31	-0.5066758143113218	0.2185192672162821	0.07725822783427413	G	0.0015057114000607513	sig	-0.504330856146612	0.5232291223321894	sig active	chr3	169482079.0	169482193.0
32	-0.11494800547063803	0.14858610098669398	0.05253311979888023	T	1.0	not sig	-0.504330856146612	0.5232291223321894	sig active	chr3	169482079.0	169482193.0
33	-0.11494800547063803	0.14858610098669398	0.05253311979888023	T	1.0	not sig	-0.504330856146612	0.5232291223321894	sig active	chr3	169482079.0	169482193.0
34	-0.21383717471820257	0.13164350039031986	0.04654300591256454	G	1.0	not sig	-0.504330856146612	0.5232291223321894	sig active	chr3	169482079.0	169482193.0
35	0.009792965756252478	0.14935351231170332	0.05280444067481696	T	1.0	not sig	-0.504330856146612	0.5232291223321894	sig active	chr3	169482079.0	169482193.0
36	-0.021343432325144615	0.1764465699895333	0.06238328307835288	A	1.0	not sig	-0.504330856146612	0.5232291223321894	sig active	chr3	169482079.0	169482193.0
37	-0.09727654266785364	0.1367813803659798	0.0483595207984204	T	1.0	not sig	-0.504330856146612	0.5232291223321894	sig active	chr3	169482079.0	169482193.0
38	-0.09727654266785364	0.1367813803659798	0.0483595207984204	T	1.0	not sig	-0.504330856146612	0.5232291223321894	sig active	chr3	169482079.0	169482193.0
39	-0.07388540009222706	0.1375233521908272	0.048621847452819875	A	1.0	not sig	-0.504330856146612	0.5232291223321894	sig active	chr3	169482079.0	169482193.0
40	-0.15044913944546737	0.10270252115747122	0.036310824577701385	C	1.0	not sig	-0.504330856146612	0.5232291223321894	sig active	chr3	169482079.0	169482193.0
41	-0.17650242228407978	0.15624072892434668	0.05523943945996734	A	1.0	not sig	-0.504330856146612	0.5232291223321894	sig active	chr3	169482079.0	169482193.0
42	-0.17650242228407978	0.15624072892434668	0.05523943945996734	A	1.0	not sig	-0.504330856146612	0.5232291223321894	sig active	chr3	169482079.0	169482193.0
43	0.13269671671592506	0.13603402551536092	0.048095290957007764	C	1.0	not sig	-0.504330856146612	0.5232291223321894	sig active	chr3	169482079.0	169482193.0
44	0.16410683352382727	0.1318004789645563	0.04659850621973633	T	1.0	not sig	-0.504330856146612	0.5232291223321894	sig active	chr3	169482079.0	169482193.0
45	0.16410683352382727	0.1318004789645563	0.04659850621973633	T	1.0	not sig	-0.504330856146612	0.5232291223321894	sig active	chr3	169482079.0	169482193.0
46	-0.2360649218752111	0.11215455793063478	0.03965262422686566	A	1.0	not sig	-0.504330856146612	0.5232291223321894	sig active	chr3	169482079.0	169482193.0
47	-0.4578632915713027	0.1507399704974926	0.053294627667318566	G	2.7694681942850994e-05	sig	-0.504330856146612	0.5232291223321894	sig active	chr3	169482079.0	169482193.0
48	-0.29385202869809796	0.14149624875944983	0.05002647850513279	T	0.10658079672580628	not sig	-0.504330856146612	0.5232291223321894	sig active	chr3	169482079.0	169482193.0
49	-0.29385202869809796	0.14149624875944983	0.05002647850513279	T	0.10658079672580628	not sig	-0.504330856146612	0.5232291223321894	sig active	chr3	169482079.0	169482193.0
50	-0.34190340784617823	0.176996981703422	0.06257788300602049	C	0.28673189202593213	not sig	-0.504330856146612	0.5232291223321894	sig active	chr3	169482079.0	169482193.0
51	-0.34190340784617823	0.176996981703422	0.06257788300602049	C	0.28673189202593213	not sig	-0.504330856146612	0.5232291223321894	sig active	chr3	169482079.0	169482193.0
52	0.6436622016451274	0.13885102390686593	0.049091250289620164	T	7.603644526334622e-16	sig	-0.504330856146612	0.5232291223321894	sig active	chr3	169482079.0	169482193.0
53	-0.3658692916295354	0.18208028746828217	0.06437510299460913	G	1.0	not sig	-0.504330856146612	0.5232291223321894	sig active	chr3	169482079.0	169482193.0
54	0.3794856920661698	0.13590163367819844	0.048048483374092094	C	1.087685957988903e-05	sig	-0.504330856146612	0.5232291223321894	sig active	chr3	169482079.0	169482193.0
55	0.027878743809725985	0.09284573458573928	0.0328259242649113	T	1.0	not sig	-0.504330856146612	0.5232291223321894	sig active	chr3	169482079.0	169482193.0
56	0.017697365279602542	0.12911883365004204	0.045650401426421246	C	1.0	not sig	-0.504330856146612	0.5232291223321894	sig active	chr3	169482079.0	169482193.0
57	0.10636114635005364	0.10488720626079819	0.03708322740336125	T	1.0	not sig	-0.504330856146612	0.5232291223321894	sig active	chr3	169482079.0	169482193.0
58	-0.017070035265263496	0.20455864145371314	0.07232240126111408	G	1.0	not sig	-0.504330856146612	0.5232291223321894	sig active	chr3	169482079.0	169482193.0
59	0.09371040485953597	0.17157505396981745	0.060660942072252894	C	1.0	not sig	-0.504330856146612	0.5232291223321894	sig active	chr3	169482079.0	169482193.0
60	0.18044582943776416	0.12312241659417698	0.04353034784490882	A	1.0	not sig	-0.504330856146612	0.5232291223321894	sig active	chr3	169482079.0	169482193.0
61	0.019163043928600347	0.13089862609107117	0.04627965307849938	G	1.0	not sig	-0.504330856146612	0.5232291223321894	sig active	chr3	169482079.0	169482193.0
62	0.19306187032130104	0.17474753745736177	0.06178258436587536	A	1.0	not sig	-0.504330856146612	0.5232291223321894	sig active	chr3	169482079.0	169482193.0
63	0.15713280307394423	0.09452582314617916	0.0334199252719518	T	1.0	not sig	-0.504330856146612	0.5232291223321894	sig active	chr3	169482079.0	169482193.0
64	0.15713280307394423	0.09452582314617916	0.0334199252719518	T	1.0	not sig	-0.504330856146612	0.5232291223321894	sig active	chr3	169482079.0	169482193.0
65	0.15713280307394423	0.09452582314617916	0.0334199252719518	T	1.0	not sig	-0.504330856146612	0.5232291223321894	sig active	chr3	169482079.0	169482193.0
66	0.15713280307394423	0.09452582314617916	0.0334199252719518	T	1.0	not sig	-0.504330856146612	0.5232291223321894	sig active	chr3	169482079.0	169482193.0
67	-0.34772858398786793	0.1394175932504447	0.04929156280204864	G	0.12633005081611032	not sig	-0.504330856146612	0.5232291223321894	sig active	chr3	169482079.0	169482193.0
68	0.02599963476422923	0.135962656636269	0.04807005824782198	T	1.0	not sig	-0.504330856146612	0.5232291223321894	sig active	chr3	169482079.0	169482193.0
69	0.02599963476422923	0.135962656636269	0.04807005824782198	T	1.0	not sig	-0.504330856146612	0.5232291223321894	sig active	chr3	169482079.0	169482193.0
70	-0.15742099081895639	0.15831009173303637	0.055971069697347206	G	1.0	not sig	-0.504330856146612	0.5232291223321894	sig active	chr3	169482079.0	169482193.0
71	-0.03775955994666213	0.11425687418823612	0.04039590526783998	A	1.0	not sig	-0.504330856146612	0.5232291223321894	sig active	chr3	169482079.0	169482193.0
72	0.005824597711102698	0.15508218430113063	0.054829832080275705	G	1.0	not sig	-0.504330856146612	0.5232291223321894	sig active	chr3	169482079.0	169482193.0
73	0.005824597711102698	0.15508218430113063	0.054829832080275705	G	1.0	not sig	-0.504330856146612	0.5232291223321894	sig active	chr3	169482079.0	169482193.0
74	-0.03992198232161696	0.16679033707284321	0.05896928919029872	T	1.0	not sig	-0.504330856146612	0.5232291223321894	sig active	chr3	169482079.0	169482193.0
75	-0.03992198232161696	0.16679033707284321	0.05896928919029872	T	1.0	not sig	-0.504330856146612	0.5232291223321894	sig active	chr3	169482079.0	169482193.0
76	-0.03992198232161696	0.16679033707284321	0.05896928919029872	T	1.0	not sig	-0.504330856146612	0.5232291223321894	sig active	chr3	169482079.0	169482193.0
77	-0.03992198232161696	0.16679033707284321	0.05896928919029872	T	1.0	not sig	-0.504330856146612	0.5232291223321894	sig active	chr3	169482079.0	169482193.0
78	-0.03992198232161696	0.16679033707284321	0.05896928919029872	T	1.0	not sig	-0.504330856146612	0.5232291223321894	sig active	chr3	169482079.0	169482193.0
79	-0.36105583929526797	0.12339597895038142	0.043627066743483586	G	0.060746861131398884	not sig	-0.504330856146612	0.5232291223321894	sig active	chr3	169482079.0	169482193.0
80	-0.07686141390394106	0.1288310876210266	0.04554866784223309	C	1.0	not sig	-0.504330856146612	0.5232291223321894	sig active	chr3	169482079.0	169482193.0
81	-0.08628442320764193	0.06367629569836288	0.022512970244576085	T	1.0	not sig	-0.504330856146612	0.5232291223321894	sig active	chr3	169482079.0	169482193.0
82	-0.08628442320764193	0.06367629569836288	0.022512970244576085	T	1.0	not sig	-0.504330856146612	0.5232291223321894	sig active	chr3	169482079.0	169482193.0
83	0.05519096979278197	0.07336612603814562	0.025938842615479848	C	1.0	not sig	-0.504330856146612	0.5232291223321894	sig active	chr3	169482079.0	169482193.0
84	-0.12938723615573722	0.1657349477296239	0.05859615270960753	T	1.0	not sig	-0.504330856146612	0.5232291223321894	sig active	chr3	169482079.0	169482193.0
85	-0.1778902270622918	0.1736473629092521	0.06139361392414676	C	1.0	not sig	-0.504330856146612	0.5232291223321894	sig active	chr3	169482079.0	169482193.0
86	-0.1778902270622918	0.1736473629092521	0.06139361392414676	C	1.0	not sig	-0.504330856146612	0.5232291223321894	sig active	chr3	169482079.0	169482193.0
87	-0.1778902270622918	0.1736473629092521	0.06139361392414676	C	1.0	not sig	-0.504330856146612	0.5232291223321894	sig active	chr3	169482079.0	169482193.0
88	0.08715292204433961	0.09028449657102001	0.03192038988069092	A	1.0	not sig	-0.504330856146612	0.5232291223321894	sig active	chr3	169482079.0	169482193.0
89	0.08715292204433961	0.09028449657102001	0.03192038988069092	A	1.0	not sig	-0.504330856146612	0.5232291223321894	sig active	chr3	169482079.0	169482193.0
90	-0.08909841865647852	0.09956892223893664	0.03520293005529407	G	1.0	not sig	-0.504330856146612	0.5232291223321894	sig active	chr3	169482079.0	169482193.0
91	-0.08909841865647852	0.09956892223893664	0.03520293005529407	G	1.0	not sig	-0.504330856146612	0.5232291223321894	sig active	chr3	169482079.0	169482193.0
92	0.00957072321818378	0.16422139943915287	0.05806103257968484	T	1.0	not sig	-0.504330856146612	0.5232291223321894	sig active	chr3	169482079.0	169482193.0
93	-0.17882926067842136	0.10402369100959286	0.0367779286584686	A	1.0	not sig	-0.504330856146612	0.5232291223321894	sig active	chr3	169482079.0	169482193.0
94	-0.1550072877075971	0.18994397115850664	0.06715533502584102	G	1.0	not sig	-0.504330856146612	0.5232291223321894	sig active	chr3	169482079.0	169482193.0
95	-0.14399070089030236	0.14548412535455854	0.05143640579660103	A	1.0	not sig	-0.504330856146612	0.5232291223321894	sig active	chr3	169482079.0	169482193.0
96	-0.038930965588440614	0.17747994946318524	0.06274863789503202	T	1.0	not sig	-0.504330856146612	0.5232291223321894	sig active	chr3	169482079.0	169482193.0
97	-0.042724164193827754	0.08354334069091664	0.02953703136276259	C	1.0	not sig	-0.504330856146612	0.5232291223321894	sig active	chr3	169482079.0	169482193.0
98	-0.04600776319186829	0.11961966572547142	0.042291938398874435	T	1.0	not sig	-0.504330856146612	0.5232291223321894	sig active	chr3	169482079.0	169482193.0
99	-0.08610874477875005	0.14660900327851245	0.05183411020061846	C	1.0	not sig	-0.504330856146612	0.5232291223321894	sig active	chr3	169482079.0	169482193.0
100	-0.00865676585400161	0.06728736469728891	0.023789675932812643	G	1.0	not sig	-0.504330856146612	0.5232291223321894	sig active	chr3	169482079.0	169482193.0
101	0.03401558252151689	0.18557148022322087	0.06560942603033237	A	1.0	not sig	-0.504330856146612	0.5232291223321894	sig active	chr3	169482079.0	169482193.0
102	0.03738228777620829	0.16104749978994817	0.05693888959730572	C	1.0	not sig	-0.504330856146612	0.5232291223321894	sig active	chr3	169482079.0	169482193.0
103	0.03738228777620829	0.16104749978994817	0.05693888959730572	C	1.0	not sig	-0.504330856146612	0.5232291223321894	sig active	chr3	169482079.0	169482193.0
104	-0.2105794696104914	0.20755598836930397	0.07338212342590551	A	1.0	not sig	-0.504330856146612	0.5232291223321894	sig active	chr3	169482079.0	169482193.0
