## Supplementary material for "High-throughput functional analysis of IncRNA core promoters elucidatesrules governing tissue-specificity": enhancer_ZFAS1__pX__tile1.chr20:47893191-47893305.minus.av.log2FC.HepG2.txt

delpos	mean.log2FC	sd	se	seq	padj	sig	wt_activ	wt_l2fc	wt_class	tile_chr	tile_start	tile_end
11	-0.12909014186083884	0.26459514656401395	0.09354851120223133	C	1.0	not sig	-1.2049488230640875	-0.17738884458528592	not sig	chr20	47893191.0	47893305.0
12	0.027610640838006087	0.20195168784951953	0.07140070397523207	A	1.0	not sig	-1.2049488230640875	-0.17738884458528592	not sig	chr20	47893191.0	47893305.0
13	-0.14072346837045693	0.16114051869224677	0.05697177674560265	C	1.0	not sig	-1.2049488230640875	-0.17738884458528592	not sig	chr20	47893191.0	47893305.0
14	0.03236017746126779	0.19032585517332995	0.06729035141409517	A	1.0	not sig	-1.2049488230640875	-0.17738884458528592	not sig	chr20	47893191.0	47893305.0
15	0.12842553664226602	0.1331491680382438	0.047075339814594656	G	1.0	not sig	-1.2049488230640875	-0.17738884458528592	not sig	chr20	47893191.0	47893305.0
16	-0.06040887300326017	0.05513644099735594	0.019493675659861178	T	1.0	not sig	-1.2049488230640875	-0.17738884458528592	not sig	chr20	47893191.0	47893305.0
17	-0.06040887300326017	0.05513644099735594	0.019493675659861178	T	1.0	not sig	-1.2049488230640875	-0.17738884458528592	not sig	chr20	47893191.0	47893305.0
18	-0.06040887300326017	0.05513644099735594	0.019493675659861178	T	1.0	not sig	-1.2049488230640875	-0.17738884458528592	not sig	chr20	47893191.0	47893305.0
19	0.021934053685517874	0.15636824319385798	0.05528452256230209	C	1.0	not sig	-1.2049488230640875	-0.17738884458528592	not sig	chr20	47893191.0	47893305.0
20	0.021934053685517874	0.15636824319385798	0.05528452256230209	C	1.0	not sig	-1.2049488230640875	-0.17738884458528592	not sig	chr20	47893191.0	47893305.0
21	0.1776572771784658	0.19461804200302923	0.06880786862079515	A	1.0	not sig	-1.2049488230640875	-0.17738884458528592	not sig	chr20	47893191.0	47893305.0
22	0.1776572771784658	0.19461804200302923	0.06880786862079515	A	1.0	not sig	-1.2049488230640875	-0.17738884458528592	not sig	chr20	47893191.0	47893305.0
23	-0.12720918742072254	0.10567029369717362	0.03736009062162278	T	1.0	not sig	-1.2049488230640875	-0.17738884458528592	not sig	chr20	47893191.0	47893305.0
24	-0.12720918742072254	0.10567029369717362	0.03736009062162278	T	1.0	not sig	-1.2049488230640875	-0.17738884458528592	not sig	chr20	47893191.0	47893305.0
25	0.2074064138480416	0.25060742631108684	0.08860310528013875	A	1.0	not sig	-1.2049488230640875	-0.17738884458528592	not sig	chr20	47893191.0	47893305.0
26	-0.032151597020203426	0.13334757619122165	0.04714548768980131	T	1.0	not sig	-1.2049488230640875	-0.17738884458528592	not sig	chr20	47893191.0	47893305.0
27	-0.15175808083752892	0.19890944833523183	0.07032510987995882	G	1.0	not sig	-1.2049488230640875	-0.17738884458528592	not sig	chr20	47893191.0	47893305.0
28	0.23360862752686307	0.14165497137877112	0.05008259542535767	A	1.0	not sig	-1.2049488230640875	-0.17738884458528592	not sig	chr20	47893191.0	47893305.0
29	0.23360862752686307	0.14165497137877112	0.05008259542535767	A	1.0	not sig	-1.2049488230640875	-0.17738884458528592	not sig	chr20	47893191.0	47893305.0
30	-0.14495330748114885	0.1642892296800892	0.05808501419135263	T	1.0	not sig	-1.2049488230640875	-0.17738884458528592	not sig	chr20	47893191.0	47893305.0
31	-0.025282156362701008	0.11690097456925806	0.04133073592261926	A	1.0	not sig	-1.2049488230640875	-0.17738884458528592	not sig	chr20	47893191.0	47893305.0
32	0.09269584808871174	0.19696778708615936	0.06963862896196568	T	1.0	not sig	-1.2049488230640875	-0.17738884458528592	not sig	chr20	47893191.0	47893305.0
33	0.09269584808871174	0.19696778708615936	0.06963862896196568	T	1.0	not sig	-1.2049488230640875	-0.17738884458528592	not sig	chr20	47893191.0	47893305.0
34	0.09269584808871174	0.19696778708615936	0.06963862896196568	T	1.0	not sig	-1.2049488230640875	-0.17738884458528592	not sig	chr20	47893191.0	47893305.0
35	0.09269584808871174	0.19696778708615936	0.06963862896196568	T	1.0	not sig	-1.2049488230640875	-0.17738884458528592	not sig	chr20	47893191.0	47893305.0
36	-0.036537721019056585	0.1776271133503357	0.06280066818630695	A	1.0	not sig	-1.2049488230640875	-0.17738884458528592	not sig	chr20	47893191.0	47893305.0
37	0.15033233502231225	0.19679265696048337	0.06957671111223791	G	1.0	not sig	-1.2049488230640875	-0.17738884458528592	not sig	chr20	47893191.0	47893305.0
38	0.12553087856957582	0.19730287724714826	0.06975710122453775	A	1.0	not sig	-1.2049488230640875	-0.17738884458528592	not sig	chr20	47893191.0	47893305.0
39	0.12553087856957582	0.19730287724714826	0.06975710122453775	A	1.0	not sig	-1.2049488230640875	-0.17738884458528592	not sig	chr20	47893191.0	47893305.0
40	0.04694390143843849	0.1503852610753807	0.05316921894845551	C	1.0	not sig	-1.2049488230640875	-0.17738884458528592	not sig	chr20	47893191.0	47893305.0
41	0.07062323502944207	0.13360808816404518	0.04723759258108322	T	1.0	not sig	-1.2049488230640875	-0.17738884458528592	not sig	chr20	47893191.0	47893305.0
42	-0.22446746380909235	0.13101459386634315	0.046320653878646346	C	0.19014688217829862	not sig	-1.2049488230640875	-0.17738884458528592	not sig	chr20	47893191.0	47893305.0
43	0.13110963434712017	0.1345625236941814	0.04757503649886557	A	1.0	not sig	-1.2049488230640875	-0.17738884458528592	not sig	chr20	47893191.0	47893305.0
44	0.07935835415755861	0.18089653048497495	0.0639565816995224	G	1.0	not sig	-1.2049488230640875	-0.17738884458528592	not sig	chr20	47893191.0	47893305.0
45	0.037852171769867576	0.21034603184495945	0.07436855275662614	T	1.0	not sig	-1.2049488230640875	-0.17738884458528592	not sig	chr20	47893191.0	47893305.0
46	0.02656915567604129	0.20851684129907935	0.07372183623708907	G	1.0	not sig	-1.2049488230640875	-0.17738884458528592	not sig	chr20	47893191.0	47893305.0
47	0.042735428884320914	0.1845189693909836	0.06523730725695875	A	1.0	not sig	-1.2049488230640875	-0.17738884458528592	not sig	chr20	47893191.0	47893305.0
48	0.042735428884320914	0.1845189693909836	0.06523730725695875	A	1.0	not sig	-1.2049488230640875	-0.17738884458528592	not sig	chr20	47893191.0	47893305.0
49	0.15177419669340902	0.1394708510422797	0.04931039227492741	G	1.0	not sig	-1.2049488230640875	-0.17738884458528592	not sig	chr20	47893191.0	47893305.0
50	0.23966534247968363	0.19621972486768627	0.06937414902824979	A	1.0	not sig	-1.2049488230640875	-0.17738884458528592	not sig	chr20	47893191.0	47893305.0
51	0.194927645121506	0.13260477848182778	0.0468828690411202	C	1.0	not sig	-1.2049488230640875	-0.17738884458528592	not sig	chr20	47893191.0	47893305.0
52	-0.16277314091498568	0.13663600847359583	0.04830812407297109	A	1.0	not sig	-1.2049488230640875	-0.17738884458528592	not sig	chr20	47893191.0	47893305.0
53	-0.03721514605505058	0.22175584526626085	0.0784025309777639	G	1.0	not sig	-1.2049488230640875	-0.17738884458528592	not sig	chr20	47893191.0	47893305.0
54	0.1797174202240627	0.1562492873783628	0.05524246533040298	T	1.0	not sig	-1.2049488230640875	-0.17738884458528592	not sig	chr20	47893191.0	47893305.0
55	-0.10829296219364515	0.1667329220889402	0.05894898992806895	C	1.0	not sig	-1.2049488230640875	-0.17738884458528592	not sig	chr20	47893191.0	47893305.0
56	0.007531409910783243	0.1582810764311043	0.05596081123897004	T	1.0	not sig	-1.2049488230640875	-0.17738884458528592	not sig	chr20	47893191.0	47893305.0
57	-0.023312892162182963	0.21528455260197535	0.07611458351478438	C	1.0	not sig	-1.2049488230640875	-0.17738884458528592	not sig	chr20	47893191.0	47893305.0
58	0.11122828646404316	0.1813233234919699	0.06410747581422696	A	1.0	not sig	-1.2049488230640875	-0.17738884458528592	not sig	chr20	47893191.0	47893305.0
59	0.11122828646404316	0.1813233234919699	0.06410747581422696	A	1.0	not sig	-1.2049488230640875	-0.17738884458528592	not sig	chr20	47893191.0	47893305.0
60	0.11122828646404316	0.1813233234919699	0.06410747581422696	A	1.0	not sig	-1.2049488230640875	-0.17738884458528592	not sig	chr20	47893191.0	47893305.0
61	0.11122828646404316	0.1813233234919699	0.06410747581422696	A	1.0	not sig	-1.2049488230640875	-0.17738884458528592	not sig	chr20	47893191.0	47893305.0
62	0.11122828646404316	0.1813233234919699	0.06410747581422696	A	1.0	not sig	-1.2049488230640875	-0.17738884458528592	not sig	chr20	47893191.0	47893305.0
63	-0.18772087454833716	0.1763504169929349	0.06234928786038982	T	1.0	not sig	-1.2049488230640875	-0.17738884458528592	not sig	chr20	47893191.0	47893305.0
64	0.015267391097594313	0.14831244752727354	0.05243636869045456	C	1.0	not sig	-1.2049488230640875	-0.17738884458528592	not sig	chr20	47893191.0	47893305.0
65	0.015267391097594313	0.14831244752727354	0.05243636869045456	C	1.0	not sig	-1.2049488230640875	-0.17738884458528592	not sig	chr20	47893191.0	47893305.0
66	0.015267391097594313	0.14831244752727354	0.05243636869045456	C	1.0	not sig	-1.2049488230640875	-0.17738884458528592	not sig	chr20	47893191.0	47893305.0
67	0.12884870576461124	0.141280484799221	0.04995019442542606	T	1.0	not sig	-1.2049488230640875	-0.17738884458528592	not sig	chr20	47893191.0	47893305.0
68	0.12884870576461124	0.141280484799221	0.04995019442542606	T	1.0	not sig	-1.2049488230640875	-0.17738884458528592	not sig	chr20	47893191.0	47893305.0
69	0.12884870576461124	0.141280484799221	0.04995019442542606	T	1.0	not sig	-1.2049488230640875	-0.17738884458528592	not sig	chr20	47893191.0	47893305.0
70	-0.08885973628251154	0.22247752836233345	0.07865768448331421	G	1.0	not sig	-1.2049488230640875	-0.17738884458528592	not sig	chr20	47893191.0	47893305.0
71	-0.10157821482221638	0.18247989925768363	0.06451638709767306	C	1.0	not sig	-1.2049488230640875	-0.17738884458528592	not sig	chr20	47893191.0	47893305.0
72	0.1424055389533074	0.16410698416490466	0.05802058067153872	T	1.0	not sig	-1.2049488230640875	-0.17738884458528592	not sig	chr20	47893191.0	47893305.0
73	-0.07289198218661311	0.17786727991959253	0.06288557989117485	G	1.0	not sig	-1.2049488230640875	-0.17738884458528592	not sig	chr20	47893191.0	47893305.0
74	-0.03445150773473643	0.17574708894795904	0.06213597918444858	A	1.0	not sig	-1.2049488230640875	-0.17738884458528592	not sig	chr20	47893191.0	47893305.0
75	0.0460445239193398	0.18402928726740286	0.06506417848185386	G	1.0	not sig	-1.2049488230640875	-0.17738884458528592	not sig	chr20	47893191.0	47893305.0
76	0.0460445239193398	0.18402928726740286	0.06506417848185386	G	1.0	not sig	-1.2049488230640875	-0.17738884458528592	not sig	chr20	47893191.0	47893305.0
77	0.10626917378021794	0.1789374464689815	0.06326394090321083	A	1.0	not sig	-1.2049488230640875	-0.17738884458528592	not sig	chr20	47893191.0	47893305.0
78	0.07110501810206553	0.2341626164675906	0.08278898700230901	C	1.0	not sig	-1.2049488230640875	-0.17738884458528592	not sig	chr20	47893191.0	47893305.0
79	0.06386930654371888	0.14440701462450295	0.05105558964594548	T	1.0	not sig	-1.2049488230640875	-0.17738884458528592	not sig	chr20	47893191.0	47893305.0
80	-0.0926119413810575	0.22289816122507364	0.07880640065813097	C	1.0	not sig	-1.2049488230640875	-0.17738884458528592	not sig	chr20	47893191.0	47893305.0
81	-0.027323643637019154	0.1813308824343464	0.06411014830393347	T	1.0	not sig	-1.2049488230640875	-0.17738884458528592	not sig	chr20	47893191.0	47893305.0
82	-0.04486328713163132	0.14987937165799603	0.05299036002967391	G	1.0	not sig	-1.2049488230640875	-0.17738884458528592	not sig	chr20	47893191.0	47893305.0
83	-0.07901901737447733	0.1507822955440998	0.053309591831053556	A	1.0	not sig	-1.2049488230640875	-0.17738884458528592	not sig	chr20	47893191.0	47893305.0
84	-0.10132529608746765	0.14488493195312538	0.051224558937903224	G	1.0	not sig	-1.2049488230640875	-0.17738884458528592	not sig	chr20	47893191.0	47893305.0
85	-0.13905329034958464	0.12789260728770946	0.045216864938383707	T	1.0	not sig	-1.2049488230640875	-0.17738884458528592	not sig	chr20	47893191.0	47893305.0
86	-0.07069265074518942	0.21338951059840155	0.0754445849891042	C	1.0	not sig	-1.2049488230640875	-0.17738884458528592	not sig	chr20	47893191.0	47893305.0
87	-0.03928759323071329	0.2993847533488476	0.10584849463841604	A	1.0	not sig	-1.2049488230640875	-0.17738884458528592	not sig	chr20	47893191.0	47893305.0
88	0.07796351639102841	0.1487618478665869	0.052595255704152556	C	1.0	not sig	-1.2049488230640875	-0.17738884458528592	not sig	chr20	47893191.0	47893305.0
89	0.07796351639102841	0.1487618478665869	0.052595255704152556	C	1.0	not sig	-1.2049488230640875	-0.17738884458528592	not sig	chr20	47893191.0	47893305.0
90	0.07796351639102841	0.1487618478665869	0.052595255704152556	C	1.0	not sig	-1.2049488230640875	-0.17738884458528592	not sig	chr20	47893191.0	47893305.0
91	0.09029218753740469	0.12372093966253823	0.04374195770507623	A	1.0	not sig	-1.2049488230640875	-0.17738884458528592	not sig	chr20	47893191.0	47893305.0
92	0.1341468229884455	0.1426393118021552	0.050430612319543135	C	1.0	not sig	-1.2049488230640875	-0.17738884458528592	not sig	chr20	47893191.0	47893305.0
93	0.010155903957383916	0.18200616875895761	0.06434889807362104	T	1.0	not sig	-1.2049488230640875	-0.17738884458528592	not sig	chr20	47893191.0	47893305.0
94	-0.045047488029002714	0.19347687606769806	0.06840440553512926	C	1.0	not sig	-1.2049488230640875	-0.17738884458528592	not sig	chr20	47893191.0	47893305.0
95	0.03622108878580403	0.15461364014865756	0.054664176706526194	T	1.0	not sig	-1.2049488230640875	-0.17738884458528592	not sig	chr20	47893191.0	47893305.0
96	0.03622108878580403	0.15461364014865756	0.054664176706526194	T	1.0	not sig	-1.2049488230640875	-0.17738884458528592	not sig	chr20	47893191.0	47893305.0
97	0.03622108878580403	0.15461364014865756	0.054664176706526194	T	1.0	not sig	-1.2049488230640875	-0.17738884458528592	not sig	chr20	47893191.0	47893305.0
98	-0.09342234589286694	0.14267899607873089	0.05044464283007971	C	1.0	not sig	-1.2049488230640875	-0.17738884458528592	not sig	chr20	47893191.0	47893305.0
99	-0.09342234589286694	0.14267899607873089	0.05044464283007971	C	1.0	not sig	-1.2049488230640875	-0.17738884458528592	not sig	chr20	47893191.0	47893305.0
100	0.12435731782114065	0.2289109753865807	0.08093225149193904	T	1.0	not sig	-1.2049488230640875	-0.17738884458528592	not sig	chr20	47893191.0	47893305.0
101	0.12435731782114065	0.2289109753865807	0.08093225149193904	T	1.0	not sig	-1.2049488230640875	-0.17738884458528592	not sig	chr20	47893191.0	47893305.0
102	-0.27136279914546557	0.16998238397559545	0.060097848195699535	A	0.45218171174534455	not sig	-1.2049488230640875	-0.17738884458528592	not sig	chr20	47893191.0	47893305.0
103	-0.03004979313647485	0.14343715394535517	0.05071269211442969	G	1.0	not sig	-1.2049488230640875	-0.17738884458528592	not sig	chr20	47893191.0	47893305.0
104	0.07838941011967943	0.09779655421277472	0.034576303330265415	C	1.0	not sig	-1.2049488230640875	-0.17738884458528592	not sig	chr20	47893191.0	47893305.0
