## Supplementary material for "High-throughput functional analysis of IncRNA core promoters elucidatesrules governing tissue-specificity": enhancer_ZFAS1__pX__tile2.chr20:47893097-47893211.minus.av.log2FC.HepG2.txt

delpos	mean.log2FC	sd	se	seq	padj	sig	wt_activ	wt_l2fc	wt_class	tile_chr	tile_start	tile_end
11	0.2194182722798359	0.19260488287286812	0.06809610938452287	C	1.0	not sig	-1.1703694604299053	-0.1428094819511038	not sig	chr20	47893097.0	47893211.0
12	0.2194182722798359	0.19260488287286812	0.06809610938452287	C	1.0	not sig	-1.1703694604299053	-0.1428094819511038	not sig	chr20	47893097.0	47893211.0
13	0.2194182722798359	0.19260488287286812	0.06809610938452287	C	1.0	not sig	-1.1703694604299053	-0.1428094819511038	not sig	chr20	47893097.0	47893211.0
14	0.8887980214768236	0.16507695261747363	0.05836351630671299	A	2.9492634839492036e-23	sig	-1.1703694604299053	-0.1428094819511038	not sig	chr20	47893097.0	47893211.0
15	0.8070605672629887	0.16035435892774738	0.056693827295315885	G	9.233904087341051e-23	sig	-1.1703694604299053	-0.1428094819511038	not sig	chr20	47893097.0	47893211.0
16	0.030732779602585525	0.19013634854316774	0.06722335070246142	C	1.0	not sig	-1.1703694604299053	-0.1428094819511038	not sig	chr20	47893097.0	47893211.0
17	0.030732779602585525	0.19013634854316774	0.06722335070246142	C	1.0	not sig	-1.1703694604299053	-0.1428094819511038	not sig	chr20	47893097.0	47893211.0
18	0.030732779602585525	0.19013634854316774	0.06722335070246142	C	1.0	not sig	-1.1703694604299053	-0.1428094819511038	not sig	chr20	47893097.0	47893211.0
19	-0.013914608152012134	0.20503774971516228	0.07249179161141067	A	1.0	not sig	-1.1703694604299053	-0.1428094819511038	not sig	chr20	47893097.0	47893211.0
20	0.22509858373711847	0.343254511064817	0.12135879622340245	C	1.0	not sig	-1.1703694604299053	-0.1428094819511038	not sig	chr20	47893097.0	47893211.0
21	-0.10268094319266793	0.20735599533063548	0.0733114152089892	A	1.0	not sig	-1.1703694604299053	-0.1428094819511038	not sig	chr20	47893097.0	47893211.0
22	0.09817681404034914	0.20173020518597912	0.07132239802857973	C	1.0	not sig	-1.1703694604299053	-0.1428094819511038	not sig	chr20	47893097.0	47893211.0
23	0.09817681404034914	0.20173020518597912	0.07132239802857973	C	1.0	not sig	-1.1703694604299053	-0.1428094819511038	not sig	chr20	47893097.0	47893211.0
24	-0.052989947282374786	0.24319950336451443	0.08598400900512436	A	1.0	not sig	-1.1703694604299053	-0.1428094819511038	not sig	chr20	47893097.0	47893211.0
25	-0.3507892606606663	0.27599632823911263	0.09757943764023237	T	0.2769284860206798	not sig	-1.1703694604299053	-0.1428094819511038	not sig	chr20	47893097.0	47893211.0
26	0.013952418212114279	0.1355940993415434	0.04793975356664386	G	1.0	not sig	-1.1703694604299053	-0.1428094819511038	not sig	chr20	47893097.0	47893211.0
27	0.04445381854401741	0.12282997852698181	0.04342695537471342	T	1.0	not sig	-1.1703694604299053	-0.1428094819511038	not sig	chr20	47893097.0	47893211.0
28	-0.09379723029198625	0.17367542003738118	0.06140353361692711	G	1.0	not sig	-1.1703694604299053	-0.1428094819511038	not sig	chr20	47893097.0	47893211.0
29	0.07060570856754939	0.1596260758052689	0.05643634032805176	T	1.0	not sig	-1.1703694604299053	-0.1428094819511038	not sig	chr20	47893097.0	47893211.0
30	-0.06450211199910778	0.11773271152617412	0.04162479934381866	A	1.0	not sig	-1.1703694604299053	-0.1428094819511038	not sig	chr20	47893097.0	47893211.0
31	-0.12823155500156877	0.15658654359804433	0.055361703410370056	T	1.0	not sig	-1.1703694604299053	-0.1428094819511038	not sig	chr20	47893097.0	47893211.0
32	-0.21824988665265546	0.12229549975923534	0.043237988594176546	G	1.0	not sig	-1.1703694604299053	-0.1428094819511038	not sig	chr20	47893097.0	47893211.0
33	-0.2856413259230042	0.11370249900971516	0.04019990404381314	A	1.0	not sig	-1.1703694604299053	-0.1428094819511038	not sig	chr20	47893097.0	47893211.0
34	-0.0018073766881446102	0.19793302041794772	0.0699798904791331	G	1.0	not sig	-1.1703694604299053	-0.1428094819511038	not sig	chr20	47893097.0	47893211.0
35	-0.07107695911591025	0.19245956760768956	0.06804473267981405	T	1.0	not sig	-1.1703694604299053	-0.1428094819511038	not sig	chr20	47893097.0	47893211.0
36	-0.07107695911591025	0.19245956760768956	0.06804473267981405	T	1.0	not sig	-1.1703694604299053	-0.1428094819511038	not sig	chr20	47893097.0	47893211.0
37	-0.03192740498383724	0.10391395562464417	0.03673913134105194	G	1.0	not sig	-1.1703694604299053	-0.1428094819511038	not sig	chr20	47893097.0	47893211.0
38	-0.03192740498383724	0.10391395562464417	0.03673913134105194	G	1.0	not sig	-1.1703694604299053	-0.1428094819511038	not sig	chr20	47893097.0	47893211.0
39	-0.03192740498383724	0.10391395562464417	0.03673913134105194	G	1.0	not sig	-1.1703694604299053	-0.1428094819511038	not sig	chr20	47893097.0	47893211.0
40	-0.09910737634256331	0.1635118032978577	0.05781015245797803	T	1.0	not sig	-1.1703694604299053	-0.1428094819511038	not sig	chr20	47893097.0	47893211.0
41	-0.09910737634256331	0.1635118032978577	0.05781015245797803	T	1.0	not sig	-1.1703694604299053	-0.1428094819511038	not sig	chr20	47893097.0	47893211.0
42	0.016700080861358907	0.13752044039649527	0.048620817978061115	G	1.0	not sig	-1.1703694604299053	-0.1428094819511038	not sig	chr20	47893097.0	47893211.0
43	0.005938434954325722	0.1790621652225223	0.06330803564139574	A	1.0	not sig	-1.1703694604299053	-0.1428094819511038	not sig	chr20	47893097.0	47893211.0
44	0.11767923500635813	0.19546861030356094	0.0691085899273793	G	1.0	not sig	-1.1703694604299053	-0.1428094819511038	not sig	chr20	47893097.0	47893211.0
45	-0.014304939397913524	0.28219752270142107	0.09977189096810976	A	1.0	not sig	-1.1703694604299053	-0.1428094819511038	not sig	chr20	47893097.0	47893211.0
46	-0.014304939397913524	0.28219752270142107	0.09977189096810976	A	1.0	not sig	-1.1703694604299053	-0.1428094819511038	not sig	chr20	47893097.0	47893211.0
47	-0.06661347924126317	0.2780996314983001	0.09832306763896398	G	1.0	not sig	-1.1703694604299053	-0.1428094819511038	not sig	chr20	47893097.0	47893211.0
48	0.03634962819699665	0.2034977260568122	0.07194731102540715	C	1.0	not sig	-1.1703694604299053	-0.1428094819511038	not sig	chr20	47893097.0	47893211.0
49	0.01482919439964106	0.10863613454796685	0.038408673710380765	T	1.0	not sig	-1.1703694604299053	-0.1428094819511038	not sig	chr20	47893097.0	47893211.0
50	-0.24103666483113403	0.22100825722242545	0.0781382186900989	C	1.0	not sig	-1.1703694604299053	-0.1428094819511038	not sig	chr20	47893097.0	47893211.0
51	-0.24103666483113403	0.22100825722242545	0.0781382186900989	C	1.0	not sig	-1.1703694604299053	-0.1428094819511038	not sig	chr20	47893097.0	47893211.0
52	-0.24103666483113403	0.22100825722242545	0.0781382186900989	C	1.0	not sig	-1.1703694604299053	-0.1428094819511038	not sig	chr20	47893097.0	47893211.0
53	-0.25228960335269474	0.19047933620301627	0.06734461515253252	T	1.0	not sig	-1.1703694604299053	-0.1428094819511038	not sig	chr20	47893097.0	47893211.0
54	-0.25228960335269474	0.19047933620301627	0.06734461515253252	T	1.0	not sig	-1.1703694604299053	-0.1428094819511038	not sig	chr20	47893097.0	47893211.0
55	-0.1319669502193396	0.10006802509790515	0.03537938956333718	A	1.0	not sig	-1.1703694604299053	-0.1428094819511038	not sig	chr20	47893097.0	47893211.0
56	-0.1319669502193396	0.10006802509790515	0.03537938956333718	A	1.0	not sig	-1.1703694604299053	-0.1428094819511038	not sig	chr20	47893097.0	47893211.0
57	-0.1319669502193396	0.10006802509790515	0.03537938956333718	A	1.0	not sig	-1.1703694604299053	-0.1428094819511038	not sig	chr20	47893097.0	47893211.0
58	0.02171384244789057	0.22151866028491007	0.07831867342340952	G	1.0	not sig	-1.1703694604299053	-0.1428094819511038	not sig	chr20	47893097.0	47893211.0
59	0.02171384244789057	0.22151866028491007	0.07831867342340952	G	1.0	not sig	-1.1703694604299053	-0.1428094819511038	not sig	chr20	47893097.0	47893211.0
60	0.02171384244789057	0.22151866028491007	0.07831867342340952	G	1.0	not sig	-1.1703694604299053	-0.1428094819511038	not sig	chr20	47893097.0	47893211.0
61	0.02171384244789057	0.22151866028491007	0.07831867342340952	G	1.0	not sig	-1.1703694604299053	-0.1428094819511038	not sig	chr20	47893097.0	47893211.0
62	-0.0729744614914388	0.12390861724950407	0.04380831175228637	C	1.0	not sig	-1.1703694604299053	-0.1428094819511038	not sig	chr20	47893097.0	47893211.0
63	0.1865201498225873	0.16683067182332872	0.05898354967809161	T	1.0	not sig	-1.1703694604299053	-0.1428094819511038	not sig	chr20	47893097.0	47893211.0
64	0.1865201498225873	0.16683067182332872	0.05898354967809161	T	1.0	not sig	-1.1703694604299053	-0.1428094819511038	not sig	chr20	47893097.0	47893211.0
65	0.008852705116749127	0.10701502692875725	0.03783552561509262	C	1.0	not sig	-1.1703694604299053	-0.1428094819511038	not sig	chr20	47893097.0	47893211.0
66	0.008852705116749127	0.10701502692875725	0.03783552561509262	C	1.0	not sig	-1.1703694604299053	-0.1428094819511038	not sig	chr20	47893097.0	47893211.0
67	0.0031869828651329563	0.17246286228320742	0.06097482971164881	T	1.0	not sig	-1.1703694604299053	-0.1428094819511038	not sig	chr20	47893097.0	47893211.0
68	-0.202923139169921	0.26625863098470676	0.09413664175936637	C	1.0	not sig	-1.1703694604299053	-0.1428094819511038	not sig	chr20	47893097.0	47893211.0
69	0.01834829766483123	0.10572711908799101	0.03738018143121805	T	1.0	not sig	-1.1703694604299053	-0.1428094819511038	not sig	chr20	47893097.0	47893211.0
70	0.01834829766483123	0.10572711908799101	0.03738018143121805	T	1.0	not sig	-1.1703694604299053	-0.1428094819511038	not sig	chr20	47893097.0	47893211.0
71	-0.20707607264953404	0.2318995218661856	0.08198886223274894	C	1.0	not sig	-1.1703694604299053	-0.1428094819511038	not sig	chr20	47893097.0	47893211.0
72	-0.20707607264953404	0.2318995218661856	0.08198886223274894	C	1.0	not sig	-1.1703694604299053	-0.1428094819511038	not sig	chr20	47893097.0	47893211.0
73	0.06762337608594284	0.271766692131023	0.09608403545324155	T	1.0	not sig	-1.1703694604299053	-0.1428094819511038	not sig	chr20	47893097.0	47893211.0
74	0.008497840996955386	0.2244268145820718	0.07934686123553945	C	1.0	not sig	-1.1703694604299053	-0.1428094819511038	not sig	chr20	47893097.0	47893211.0
75	-0.28645787133345657	0.16298104048042567	0.05762249946427409	T	1.0	not sig	-1.1703694604299053	-0.1428094819511038	not sig	chr20	47893097.0	47893211.0
76	-0.28645787133345657	0.16298104048042567	0.05762249946427409	T	1.0	not sig	-1.1703694604299053	-0.1428094819511038	not sig	chr20	47893097.0	47893211.0
77	-0.039282249218997284	0.18353228122269738	0.06488846030960288	A	1.0	not sig	-1.1703694604299053	-0.1428094819511038	not sig	chr20	47893097.0	47893211.0
78	-0.1831194844051196	0.13963722756077285	0.04936921525715577	C	1.0	not sig	-1.1703694604299053	-0.1428094819511038	not sig	chr20	47893097.0	47893211.0
79	-0.018575094918625634	0.1852678783807369	0.06550208656953181	A	1.0	not sig	-1.1703694604299053	-0.1428094819511038	not sig	chr20	47893097.0	47893211.0
80	-0.04419744083166369	0.18689086248842005	0.06607589810368218	G	1.0	not sig	-1.1703694604299053	-0.1428094819511038	not sig	chr20	47893097.0	47893211.0
81	-0.04419744083166369	0.18689086248842005	0.06607589810368218	G	1.0	not sig	-1.1703694604299053	-0.1428094819511038	not sig	chr20	47893097.0	47893211.0
82	0.2693976439521971	0.1693297901177033	0.059867121424561416	A	1.0	not sig	-1.1703694604299053	-0.1428094819511038	not sig	chr20	47893097.0	47893211.0
83	-0.10866466527673048	0.1614779320773174	0.05709107039192592	C	1.0	not sig	-1.1703694604299053	-0.1428094819511038	not sig	chr20	47893097.0	47893211.0
84	-0.10866466527673048	0.1614779320773174	0.05709107039192592	C	1.0	not sig	-1.1703694604299053	-0.1428094819511038	not sig	chr20	47893097.0	47893211.0
85	-0.18282909317443544	0.16448033095988218	0.05815257869677016	A	1.0	not sig	-1.1703694604299053	-0.1428094819511038	not sig	chr20	47893097.0	47893211.0
86	0.013395438403930995	0.11804237658194504	0.041734282474234725	G	1.0	not sig	-1.1703694604299053	-0.1428094819511038	not sig	chr20	47893097.0	47893211.0
87	-0.07366977713657294	0.16150119962728055	0.05709929671310619	T	1.0	not sig	-1.1703694604299053	-0.1428094819511038	not sig	chr20	47893097.0	47893211.0
88	0.048513925988370524	0.17747493205553264	0.06274686397354445	G	1.0	not sig	-1.1703694604299053	-0.1428094819511038	not sig	chr20	47893097.0	47893211.0
89	0.10286034975390983	0.204917473042873	0.07244926738611351	T	1.0	not sig	-1.1703694604299053	-0.1428094819511038	not sig	chr20	47893097.0	47893211.0
90	0.0917247564789145	0.15695121688724037	0.055490634888224116	C	1.0	not sig	-1.1703694604299053	-0.1428094819511038	not sig	chr20	47893097.0	47893211.0
91	0.043376900175676275	0.12419456360172297	0.04390940905464114	A	1.0	not sig	-1.1703694604299053	-0.1428094819511038	not sig	chr20	47893097.0	47893211.0
92	0.043376900175676275	0.12419456360172297	0.04390940905464114	A	1.0	not sig	-1.1703694604299053	-0.1428094819511038	not sig	chr20	47893097.0	47893211.0
93	0.043376900175676275	0.12419456360172297	0.04390940905464114	A	1.0	not sig	-1.1703694604299053	-0.1428094819511038	not sig	chr20	47893097.0	47893211.0
94	0.043376900175676275	0.12419456360172297	0.04390940905464114	A	1.0	not sig	-1.1703694604299053	-0.1428094819511038	not sig	chr20	47893097.0	47893211.0
95	0.043376900175676275	0.12419456360172297	0.04390940905464114	A	1.0	not sig	-1.1703694604299053	-0.1428094819511038	not sig	chr20	47893097.0	47893211.0
96	-0.019288204280796806	0.09425279327355296	0.033323394634751556	T	1.0	not sig	-1.1703694604299053	-0.1428094819511038	not sig	chr20	47893097.0	47893211.0
97	-0.15943845430512768	0.10569675829661121	0.03736944727048463	C	1.0	not sig	-1.1703694604299053	-0.1428094819511038	not sig	chr20	47893097.0	47893211.0
98	0.032612114196718806	0.1469737415490626	0.05196306465285059	A	1.0	not sig	-1.1703694604299053	-0.1428094819511038	not sig	chr20	47893097.0	47893211.0
99	-0.15608070145622657	0.1187924842555044	0.04199948558553167	C	1.0	not sig	-1.1703694604299053	-0.1428094819511038	not sig	chr20	47893097.0	47893211.0
100	-0.15608070145622657	0.1187924842555044	0.04199948558553167	C	1.0	not sig	-1.1703694604299053	-0.1428094819511038	not sig	chr20	47893097.0	47893211.0
101	-0.12168408423454072	0.1550096081431949	0.05480417253356129	A	1.0	not sig	-1.1703694604299053	-0.1428094819511038	not sig	chr20	47893097.0	47893211.0
102	-0.12168408423454072	0.1550096081431949	0.05480417253356129	A	1.0	not sig	-1.1703694604299053	-0.1428094819511038	not sig	chr20	47893097.0	47893211.0
103	0.07998169575062505	0.18840118217324586	0.06660987674913212	G	1.0	not sig	-1.1703694604299053	-0.1428094819511038	not sig	chr20	47893097.0	47893211.0
104	0.07998169575062505	0.18840118217324586	0.06660987674913212	G	1.0	not sig	-1.1703694604299053	-0.1428094819511038	not sig	chr20	47893097.0	47893211.0
