## Supplementary material for "High-throughput functional analysis of IncRNA core promoters elucidatesrules governing tissue-specificity": FALEC__p1__tile2.chr1:150488170-150488284.plus.av.log2FC.HepG2.txt

delpos	mean.log2FC	sd	se	seq	padj	sig	wt_activ	wt_l2fc	wt_class	tile_chr	tile_start	tile_end
11	-0.1814268610385942	0.09308481572914618	0.03291045221378973	C	1.0	not sig	1.763648159525696	2.7912081380044973	sig active	chr1	150488170.0	150488284.0
12	-0.1814268610385942	0.09308481572914618	0.03291045221378973	C	1.0	not sig	1.763648159525696	2.7912081380044973	sig active	chr1	150488170.0	150488284.0
13	0.13976374932455135	0.10704237565954057	0.037845194851589485	G	1.0	not sig	1.763648159525696	2.7912081380044973	sig active	chr1	150488170.0	150488284.0
14	0.04881047654963577	0.07839406885087385	0.027716488844629	C	1.0	not sig	1.763648159525696	2.7912081380044973	sig active	chr1	150488170.0	150488284.0
15	0.19473776762633738	0.12094255845467651	0.042759651608676084	G	1.0	not sig	1.763648159525696	2.7912081380044973	sig active	chr1	150488170.0	150488284.0
16	-0.24940574077664435	0.06898903641292331	0.02439130773755186	C	2.4745152654387023e-05	sig	1.763648159525696	2.7912081380044973	sig active	chr1	150488170.0	150488284.0
17	-0.17506026061998867	0.07748838668833431	0.027396281845263295	T	1.0	not sig	1.763648159525696	2.7912081380044973	sig active	chr1	150488170.0	150488284.0
18	0.08998738163051428	0.12113545858510823	0.042827852103836106	C	1.0	not sig	1.763648159525696	2.7912081380044973	sig active	chr1	150488170.0	150488284.0
19	0.012250725426908582	0.08091045901310767	0.028606167118542324	G	1.0	not sig	1.763648159525696	2.7912081380044973	sig active	chr1	150488170.0	150488284.0
20	-0.023598817775290826	0.06007717023729473	0.021240487234644865	A	1.0	not sig	1.763648159525696	2.7912081380044973	sig active	chr1	150488170.0	150488284.0
21	-0.012501030692301102	0.09750712869197503	0.034473975956062455	G	1.0	not sig	1.763648159525696	2.7912081380044973	sig active	chr1	150488170.0	150488284.0
22	-0.04895431639496908	0.07617748442473325	0.02693280790523074	T	1.0	not sig	1.763648159525696	2.7912081380044973	sig active	chr1	150488170.0	150488284.0
23	0.11792252049997426	0.09055850260683894	0.03201726564369772	C	1.0	not sig	1.763648159525696	2.7912081380044973	sig active	chr1	150488170.0	150488284.0
24	0.008870948070005241	0.08311473521268135	0.029385496442705654	T	1.0	not sig	1.763648159525696	2.7912081380044973	sig active	chr1	150488170.0	150488284.0
25	0.26620516736089	0.15130266319537944	0.05349356957851853	G	0.2112589491096074	not sig	1.763648159525696	2.7912081380044973	sig active	chr1	150488170.0	150488284.0
26	0.26620516736089	0.15130266319537944	0.05349356957851853	G	0.2112589491096074	not sig	1.763648159525696	2.7912081380044973	sig active	chr1	150488170.0	150488284.0
27	0.062221574732275825	0.08932756054534485	0.031582061904232614	A	1.0	not sig	1.763648159525696	2.7912081380044973	sig active	chr1	150488170.0	150488284.0
28	0.11814350176776042	0.05256019804015893	0.01858283622735213	G	1.0	not sig	1.763648159525696	2.7912081380044973	sig active	chr1	150488170.0	150488284.0
29	-0.03713711586268961	0.07677172036040865	0.027142902035101144	C	1.0	not sig	1.763648159525696	2.7912081380044973	sig active	chr1	150488170.0	150488284.0
30	0.10060239909029181	0.06218469087729178	0.02198560830266113	T	1.0	not sig	1.763648159525696	2.7912081380044973	sig active	chr1	150488170.0	150488284.0
31	-0.13460269866218452	0.07815413547543948	0.027631659586227687	C	1.0	not sig	1.763648159525696	2.7912081380044973	sig active	chr1	150488170.0	150488284.0
32	-0.2150481680764973	0.07604514062748606	0.026886017306990008	G	0.0822608866472752	not sig	1.763648159525696	2.7912081380044973	sig active	chr1	150488170.0	150488284.0
33	0.008285772229402355	0.08062667398778205	0.02850583396063885	A	1.0	not sig	1.763648159525696	2.7912081380044973	sig active	chr1	150488170.0	150488284.0
34	-0.2701336259631052	0.09503468701790938	0.033599835819152435	G	0.016386754808455133	sig	1.763648159525696	2.7912081380044973	sig active	chr1	150488170.0	150488284.0
35	-0.022181418471941383	0.09646964028146852	0.03410716841082666	A	1.0	not sig	1.763648159525696	2.7912081380044973	sig active	chr1	150488170.0	150488284.0
36	-0.019243048194304863	0.10748084372139075	0.038000216721523476	G	1.0	not sig	1.763648159525696	2.7912081380044973	sig active	chr1	150488170.0	150488284.0
37	-0.05348454773887429	0.09852875563900557	0.03483517562710656	T	1.0	not sig	1.763648159525696	2.7912081380044973	sig active	chr1	150488170.0	150488284.0
38	0.00906127940386603	0.10124625148664321	0.03579595549796199	G	1.0	not sig	1.763648159525696	2.7912081380044973	sig active	chr1	150488170.0	150488284.0
39	0.11703582996956352	0.08590331175278267	0.030371407133387332	A	1.0	not sig	1.763648159525696	2.7912081380044973	sig active	chr1	150488170.0	150488284.0
40	-0.13024507516023628	0.0833160090733444	0.02945665749858087	C	1.0	not sig	1.763648159525696	2.7912081380044973	sig active	chr1	150488170.0	150488284.0
41	-0.4441915597017688	0.11755181223339252	0.0415608417854998	A	7.373023099247457e-18	sig	1.763648159525696	2.7912081380044973	sig active	chr1	150488170.0	150488284.0
42	-0.7511713032262187	0.1207711113509188	0.04269903590383515	C	9.639484577997574e-38	sig	1.763648159525696	2.7912081380044973	sig active	chr1	150488170.0	150488284.0
43	-1.026339479464867	0.1157575482618684	0.040926473674748096	T	9.55699111660964e-62	sig	1.763648159525696	2.7912081380044973	sig active	chr1	150488170.0	150488284.0
44	-2.543513705734296	0.38775612155329114	0.13709249149846367	G	4.19390565139052e-71	sig	1.763648159525696	2.7912081380044973	sig active	chr1	150488170.0	150488284.0
45	-2.4864101355133976	0.24887443722392016	0.08799040111250983	C	1.5050533684539595e-80	sig	1.763648159525696	2.7912081380044973	sig active	chr1	150488170.0	150488284.0
46	-2.4671364648611007	0.33821136341832414	0.1195757742737224	G	2.972354992414933e-68	sig	1.763648159525696	2.7912081380044973	sig active	chr1	150488170.0	150488284.0
47	-2.676380348858708	0.18796642886693446	0.06645616824361408	C	3.2956126589066643e-69	sig	1.763648159525696	2.7912081380044973	sig active	chr1	150488170.0	150488284.0
48	-2.4551764635388595	0.24551252507955715	0.08680178567499358	A	1.9506490104730474e-58	sig	1.763648159525696	2.7912081380044973	sig active	chr1	150488170.0	150488284.0
49	-2.149037061522462	0.22751830947605978	0.0804398697373107	T	8.058826535458123e-79	sig	1.763648159525696	2.7912081380044973	sig active	chr1	150488170.0	150488284.0
50	-2.2612064598518797	0.15681669419953856	0.05544307393587542	G	1.7072846164149946e-87	sig	1.763648159525696	2.7912081380044973	sig active	chr1	150488170.0	150488284.0
51	-1.9184093364398858	0.1263987159268965	0.04468869458259029	T	1.0301256046763583e-88	sig	1.763648159525696	2.7912081380044973	sig active	chr1	150488170.0	150488284.0
52	-0.8274532898931417	0.07668057845480562	0.027110678505350063	G	6.084969189440028e-37	sig	1.763648159525696	2.7912081380044973	sig active	chr1	150488170.0	150488284.0
53	-1.5648985921075464	0.24407525899885996	0.08629363537897838	C	1.4946021108543046e-78	sig	1.763648159525696	2.7912081380044973	sig active	chr1	150488170.0	150488284.0
54	0.01132694972480136	0.08437130062977194	0.02982975940642028	G	1.0	not sig	1.763648159525696	2.7912081380044973	sig active	chr1	150488170.0	150488284.0
55	0.01132694972480136	0.08437130062977194	0.02982975940642028	G	1.0	not sig	1.763648159525696	2.7912081380044973	sig active	chr1	150488170.0	150488284.0
56	0.01132694972480136	0.08437130062977194	0.02982975940642028	G	1.0	not sig	1.763648159525696	2.7912081380044973	sig active	chr1	150488170.0	150488284.0
57	0.1692261588909349	0.12539778377387273	0.04433481162613491	C	1.0	not sig	1.763648159525696	2.7912081380044973	sig active	chr1	150488170.0	150488284.0
58	0.25235516143928116	0.10733853291476315	0.037949902253322225	G	0.23086301803057518	not sig	1.763648159525696	2.7912081380044973	sig active	chr1	150488170.0	150488284.0
59	1.6575309307314594	0.40663085600965626	0.14376571786205924	T	2.8928125368743296e-73	sig	1.763648159525696	2.7912081380044973	sig active	chr1	150488170.0	150488284.0
60	0.9111298429550764	0.14800957306572923	0.052329286397651456	C	2.447570688279976e-61	sig	1.763648159525696	2.7912081380044973	sig active	chr1	150488170.0	150488284.0
61	0.9111298429550764	0.14800957306572923	0.052329286397651456	C	2.447570688279976e-61	sig	1.763648159525696	2.7912081380044973	sig active	chr1	150488170.0	150488284.0
62	-0.20137464968508592	0.07843834249986076	0.027732141943342253	T	1.0	not sig	1.763648159525696	2.7912081380044973	sig active	chr1	150488170.0	150488284.0
63	-0.045923794111224325	0.08888067910415172	0.03142406545550558	G	1.0	not sig	1.763648159525696	2.7912081380044973	sig active	chr1	150488170.0	150488284.0
64	-0.5328121701784954	0.079212978587769	0.028006017158698125	C	2.5547903946554086e-25	sig	1.763648159525696	2.7912081380044973	sig active	chr1	150488170.0	150488284.0
65	0.19061516757491556	0.06813241526332368	0.024088446425657002	G	0.14677533871852036	not sig	1.763648159525696	2.7912081380044973	sig active	chr1	150488170.0	150488284.0
66	0.40810086644301835	0.11517929312533604	0.0407220296105991	C	1.3920516333241159e-06	sig	1.763648159525696	2.7912081380044973	sig active	chr1	150488170.0	150488284.0
67	0.36286187014072546	0.1392667092149377	0.04923821723970874	A	9.991856273997174e-05	sig	1.763648159525696	2.7912081380044973	sig active	chr1	150488170.0	150488284.0
68	0.8146624965325251	0.22171437362977844	0.07838786854007208	T	3.0400345112220256e-32	sig	1.763648159525696	2.7912081380044973	sig active	chr1	150488170.0	150488284.0
69	0.8896508901959761	0.110484871016984	0.03906230075731521	C	7.562061778739789e-44	sig	1.763648159525696	2.7912081380044973	sig active	chr1	150488170.0	150488284.0
70	-0.3521790141316408	0.1567056957897185	0.05540383007173307	T	0.0005702938592351605	sig	1.763648159525696	2.7912081380044973	sig active	chr1	150488170.0	150488284.0
71	-0.27964415952104044	0.1752434888578808	0.061957929665098346	C	0.02970765170123097	sig	1.763648159525696	2.7912081380044973	sig active	chr1	150488170.0	150488284.0
72	-0.27964415952104044	0.1752434888578808	0.061957929665098346	C	0.02970765170123097	sig	1.763648159525696	2.7912081380044973	sig active	chr1	150488170.0	150488284.0
73	-0.1618631340434832	0.12657473531112917	0.04475092683269589	T	1.0	not sig	1.763648159525696	2.7912081380044973	sig active	chr1	150488170.0	150488284.0
74	-0.0036790142885377852	0.10662548933812054	0.037697803279159475	A	1.0	not sig	1.763648159525696	2.7912081380044973	sig active	chr1	150488170.0	150488284.0
75	0.012322736594921474	0.1326997991087084	0.04691646390593014	C	1.0	not sig	1.763648159525696	2.7912081380044973	sig active	chr1	150488170.0	150488284.0
76	-0.08848924986222556	0.21821420712662556	0.07715037280524138	G	1.0	not sig	1.763648159525696	2.7912081380044973	sig active	chr1	150488170.0	150488284.0
77	-0.08848924986222556	0.21821420712662556	0.07715037280524138	G	1.0	not sig	1.763648159525696	2.7912081380044973	sig active	chr1	150488170.0	150488284.0
78	-0.4890178465902918	0.08134212337648111	0.02875878351781129	C	2.2035736506152896e-11	sig	1.763648159525696	2.7912081380044973	sig active	chr1	150488170.0	150488284.0
79	-0.4890178465902918	0.08134212337648111	0.02875878351781129	C	2.2035736506152896e-11	sig	1.763648159525696	2.7912081380044973	sig active	chr1	150488170.0	150488284.0
80	-0.1414719781135503	0.21422882492700113	0.07574132741575408	T	1.0	not sig	1.763648159525696	2.7912081380044973	sig active	chr1	150488170.0	150488284.0
81	-0.26061589369806804	0.10775677883332968	0.03809777451593322	C	1.0	not sig	1.763648159525696	2.7912081380044973	sig active	chr1	150488170.0	150488284.0
82	-0.26061589369806804	0.10775677883332968	0.03809777451593322	C	1.0	not sig	1.763648159525696	2.7912081380044973	sig active	chr1	150488170.0	150488284.0
83	-0.253339850710831	0.13321293223900424	0.04709788386397197	A	0.24981154932338856	not sig	1.763648159525696	2.7912081380044973	sig active	chr1	150488170.0	150488284.0
84	-0.16139096637489636	0.15361931423540157	0.054312629408539786	G	1.0	not sig	1.763648159525696	2.7912081380044973	sig active	chr1	150488170.0	150488284.0
85	-0.16139096637489636	0.15361931423540157	0.054312629408539786	G	1.0	not sig	1.763648159525696	2.7912081380044973	sig active	chr1	150488170.0	150488284.0
86	-0.04138703205741864	0.20571700580762173	0.07273194490598085	A	1.0	not sig	1.763648159525696	2.7912081380044973	sig active	chr1	150488170.0	150488284.0
87	0.2751698042819861	0.14607781467354564	0.051646306668287935	C	0.7193782648523582	not sig	1.763648159525696	2.7912081380044973	sig active	chr1	150488170.0	150488284.0
88	-0.06313685960200532	0.11963452404884829	0.04229719160948286	A	1.0	not sig	1.763648159525696	2.7912081380044973	sig active	chr1	150488170.0	150488284.0
89	-0.1327810363903899	0.14018942489895783	0.04956444649834765	G	1.0	not sig	1.763648159525696	2.7912081380044973	sig active	chr1	150488170.0	150488284.0
90	-0.14604878539107422	0.15969237984667384	0.05645978234670051	A	1.0	not sig	1.763648159525696	2.7912081380044973	sig active	chr1	150488170.0	150488284.0
91	0.026404267981384844	0.11475342561274658	0.040571462707579574	G	1.0	not sig	1.763648159525696	2.7912081380044973	sig active	chr1	150488170.0	150488284.0
92	0.026404267981384844	0.11475342561274658	0.040571462707579574	G	1.0	not sig	1.763648159525696	2.7912081380044973	sig active	chr1	150488170.0	150488284.0
93	-0.49318382837363006	0.09844853873068958	0.03480681466718853	A	3.305693161793913e-11	sig	1.763648159525696	2.7912081380044973	sig active	chr1	150488170.0	150488284.0
94	-0.49318382837363006	0.09844853873068958	0.03480681466718853	A	3.305693161793913e-11	sig	1.763648159525696	2.7912081380044973	sig active	chr1	150488170.0	150488284.0
95	0.055362525819562	0.0988916230018794	0.03496346861358624	C	1.0	not sig	1.763648159525696	2.7912081380044973	sig active	chr1	150488170.0	150488284.0
96	0.055362525819562	0.0988916230018794	0.03496346861358624	C	1.0	not sig	1.763648159525696	2.7912081380044973	sig active	chr1	150488170.0	150488284.0
97	-0.041138853473145026	0.09700893502343648	0.034297837895378554	G	1.0	not sig	1.763648159525696	2.7912081380044973	sig active	chr1	150488170.0	150488284.0
98	-0.041138853473145026	0.09700893502343648	0.034297837895378554	G	1.0	not sig	1.763648159525696	2.7912081380044973	sig active	chr1	150488170.0	150488284.0
99	-0.041138853473145026	0.09700893502343648	0.034297837895378554	G	1.0	not sig	1.763648159525696	2.7912081380044973	sig active	chr1	150488170.0	150488284.0
100	-0.041138853473145026	0.09700893502343648	0.034297837895378554	G	1.0	not sig	1.763648159525696	2.7912081380044973	sig active	chr1	150488170.0	150488284.0
101	-0.041138853473145026	0.09700893502343648	0.034297837895378554	G	1.0	not sig	1.763648159525696	2.7912081380044973	sig active	chr1	150488170.0	150488284.0
102	-0.2952112056691302	0.11257854870619158	0.039802527603144046	A	0.0061843715359718365	sig	1.763648159525696	2.7912081380044973	sig active	chr1	150488170.0	150488284.0
103	0.17967848834998654	0.12479237690798581	0.04412076797601214	G	1.0	not sig	1.763648159525696	2.7912081380044973	sig active	chr1	150488170.0	150488284.0
104	0.17967848834998654	0.12479237690798581	0.04412076797601214	G	1.0	not sig	1.763648159525696	2.7912081380044973	sig active	chr1	150488170.0	150488284.0
