## Supplementary material for "High-throughput functional analysis of IncRNA core promoters elucidatesrules governing tissue-specificity": FENDRR__p1__tile1.chr16:86542457-86542571.plus.av.log2FC.HepG2.txt

delpos	mean.log2FC	sd	se	seq	padj	sig	wt_activ	wt_l2fc	wt_class	tile_chr	tile_start	tile_end
11	0.4357654818418002	0.31952744544720424	0.11297001172546636	T	1.0	not sig	0.038944378071288394	1.06650435655009	sig active	chr16	86542457.0	86542571.0
12	-0.09891548920400157	0.30588613446255747	0.10814707997470722	C	1.0	not sig	0.038944378071288394	1.06650435655009	sig active	chr16	86542457.0	86542571.0
13	-0.3472955722972552	0.5584144932449197	0.1974293374431661	A	1.0	not sig	0.038944378071288394	1.06650435655009	sig active	chr16	86542457.0	86542571.0
14	0.012225101865790358	0.29171774532021316	0.10313779795418648	G	1.0	not sig	0.038944378071288394	1.06650435655009	sig active	chr16	86542457.0	86542571.0
15	0.012225101865790358	0.29171774532021316	0.10313779795418648	G	1.0	not sig	0.038944378071288394	1.06650435655009	sig active	chr16	86542457.0	86542571.0
16	-0.09152891339547363	0.44380725969086676	0.15690956143361548	A	1.0	not sig	0.038944378071288394	1.06650435655009	sig active	chr16	86542457.0	86542571.0
17	-0.09152891339547363	0.44380725969086676	0.15690956143361548	A	1.0	not sig	0.038944378071288394	1.06650435655009	sig active	chr16	86542457.0	86542571.0
18	0.005671390056508664	0.1818408024910097	0.0642904322688983	C	1.0	not sig	0.038944378071288394	1.06650435655009	sig active	chr16	86542457.0	86542571.0
19	0.005671390056508664	0.1818408024910097	0.0642904322688983	C	1.0	not sig	0.038944378071288394	1.06650435655009	sig active	chr16	86542457.0	86542571.0
20	-0.025021114818213754	0.2626815392503849	0.0928719488482337	T	1.0	not sig	0.038944378071288394	1.06650435655009	sig active	chr16	86542457.0	86542571.0
21	-0.24857936293093105	0.3175535142588145	0.11227212166101337	G	1.0	not sig	0.038944378071288394	1.06650435655009	sig active	chr16	86542457.0	86542571.0
22	-0.24857936293093105	0.3175535142588145	0.11227212166101337	G	1.0	not sig	0.038944378071288394	1.06650435655009	sig active	chr16	86542457.0	86542571.0
23	0.07405886675932148	0.3369635572613012	0.11913460817610379	C	1.0	not sig	0.038944378071288394	1.06650435655009	sig active	chr16	86542457.0	86542571.0
24	0.07405886675932148	0.3369635572613012	0.11913460817610379	C	1.0	not sig	0.038944378071288394	1.06650435655009	sig active	chr16	86542457.0	86542571.0
25	-0.3651975466660588	0.4644032424044403	0.16419134095459986	T	1.0	not sig	0.038944378071288394	1.06650435655009	sig active	chr16	86542457.0	86542571.0
26	-0.05502425404835361	0.258011650148471	0.09122089372255746	G	1.0	not sig	0.038944378071288394	1.06650435655009	sig active	chr16	86542457.0	86542571.0
27	-0.05502425404835361	0.258011650148471	0.09122089372255746	G	1.0	not sig	0.038944378071288394	1.06650435655009	sig active	chr16	86542457.0	86542571.0
28	0.025763030013553647	0.18228287683367544	0.06444672915164207	C	1.0	not sig	0.038944378071288394	1.06650435655009	sig active	chr16	86542457.0	86542571.0
29	0.08802485577619446	0.22103706579484209	0.07814840405855494	G	1.0	not sig	0.038944378071288394	1.06650435655009	sig active	chr16	86542457.0	86542571.0
30	0.3747178158710817	0.17668641611018704	0.06246808148753065	C	1.0	not sig	0.038944378071288394	1.06650435655009	sig active	chr16	86542457.0	86542571.0
31	0.28221708073552515	0.22305744613201187	0.07886271637704931	G	1.0	not sig	0.038944378071288394	1.06650435655009	sig active	chr16	86542457.0	86542571.0
32	-0.007569789879946588	0.26909781214801426	0.09514044388616229	C	1.0	not sig	0.038944378071288394	1.06650435655009	sig active	chr16	86542457.0	86542571.0
33	0.13049632869907685	0.3031452847972223	0.10717804328242155	A	1.0	not sig	0.038944378071288394	1.06650435655009	sig active	chr16	86542457.0	86542571.0
34	0.6379753008380902	0.2722339778064262	0.09624924588815602	G	4.3353680316248075e-05	sig	0.038944378071288394	1.06650435655009	sig active	chr16	86542457.0	86542571.0
35	-0.2112807178238469	0.26455085231980124	0.09353285082200617	T	1.0	not sig	0.038944378071288394	1.06650435655009	sig active	chr16	86542457.0	86542571.0
36	-0.15123617301731102	0.14630583960521834	0.05172692565602062	G	1.0	not sig	0.038944378071288394	1.06650435655009	sig active	chr16	86542457.0	86542571.0
37	-0.06641605594455473	0.23949581271907794	0.0846745566197217	T	1.0	not sig	0.038944378071288394	1.06650435655009	sig active	chr16	86542457.0	86542571.0
38	-0.011694750835661606	0.19532049051593336	0.0690562216742496	C	1.0	not sig	0.038944378071288394	1.06650435655009	sig active	chr16	86542457.0	86542571.0
39	-0.3894660754748973	0.3725171664937365	0.1317047072680596	A	1.0	not sig	0.038944378071288394	1.06650435655009	sig active	chr16	86542457.0	86542571.0
40	-0.2635200246479748	0.3551497073831224	0.12556438321351196	G	1.0	not sig	0.038944378071288394	1.06650435655009	sig active	chr16	86542457.0	86542571.0
41	0.12217018065187692	0.2768079801413476	0.09786639992224903	A	1.0	not sig	0.038944378071288394	1.06650435655009	sig active	chr16	86542457.0	86542571.0
42	-0.053885778357436145	0.1820553503285557	0.06436628638430714	G	1.0	not sig	0.038944378071288394	1.06650435655009	sig active	chr16	86542457.0	86542571.0
43	-0.053885778357436145	0.1820553503285557	0.06436628638430714	G	1.0	not sig	0.038944378071288394	1.06650435655009	sig active	chr16	86542457.0	86542571.0
44	-0.07294834643784817	0.2746243971636029	0.09709438675682562	C	1.0	not sig	0.038944378071288394	1.06650435655009	sig active	chr16	86542457.0	86542571.0
45	-0.07294834643784817	0.2746243971636029	0.09709438675682562	C	1.0	not sig	0.038944378071288394	1.06650435655009	sig active	chr16	86542457.0	86542571.0
46	-0.07294834643784817	0.2746243971636029	0.09709438675682562	C	1.0	not sig	0.038944378071288394	1.06650435655009	sig active	chr16	86542457.0	86542571.0
47	-0.07294834643784817	0.2746243971636029	0.09709438675682562	C	1.0	not sig	0.038944378071288394	1.06650435655009	sig active	chr16	86542457.0	86542571.0
48	-0.3460335477874793	0.10234995613957526	0.03618617402021969	G	1.0	not sig	0.038944378071288394	1.06650435655009	sig active	chr16	86542457.0	86542571.0
49	-0.09274679864220955	0.2177351384010935	0.07698099643300232	C	1.0	not sig	0.038944378071288394	1.06650435655009	sig active	chr16	86542457.0	86542571.0
50	-0.24683556902551196	0.1316432732176012	0.0465429255948796	G	1.0	not sig	0.038944378071288394	1.06650435655009	sig active	chr16	86542457.0	86542571.0
51	-0.24683556902551196	0.1316432732176012	0.0465429255948796	G	1.0	not sig	0.038944378071288394	1.06650435655009	sig active	chr16	86542457.0	86542571.0
52	-0.2284256612198083	0.2636335428792865	0.09320853295908896	C	1.0	not sig	0.038944378071288394	1.06650435655009	sig active	chr16	86542457.0	86542571.0
53	-0.1050881327324915	0.3709017967149958	0.13113358780572393	G	1.0	not sig	0.038944378071288394	1.06650435655009	sig active	chr16	86542457.0	86542571.0
54	-0.1050881327324915	0.3709017967149958	0.13113358780572393	G	1.0	not sig	0.038944378071288394	1.06650435655009	sig active	chr16	86542457.0	86542571.0
55	0.05472973820207924	0.26897429468049716	0.09509677386672412	C	1.0	not sig	0.038944378071288394	1.06650435655009	sig active	chr16	86542457.0	86542571.0
56	-0.1212595251649933	0.23686298563968647	0.08374371167895706	G	1.0	not sig	0.038944378071288394	1.06650435655009	sig active	chr16	86542457.0	86542571.0
57	-0.1212595251649933	0.23686298563968647	0.08374371167895706	G	1.0	not sig	0.038944378071288394	1.06650435655009	sig active	chr16	86542457.0	86542571.0
58	0.12189082172781093	0.15204429374764217	0.05375577557483858	C	1.0	not sig	0.038944378071288394	1.06650435655009	sig active	chr16	86542457.0	86542571.0
59	-0.0680614801275643	0.31481004695268117	0.11130215949294812	A	1.0	not sig	0.038944378071288394	1.06650435655009	sig active	chr16	86542457.0	86542571.0
60	-0.33762273402445375	0.26524342994532984	0.09377771398976084	G	1.0	not sig	0.038944378071288394	1.06650435655009	sig active	chr16	86542457.0	86542571.0
61	-0.33762273402445375	0.26524342994532984	0.09377771398976084	G	1.0	not sig	0.038944378071288394	1.06650435655009	sig active	chr16	86542457.0	86542571.0
62	-0.17876754133128206	0.1151111645380828	0.04069794251757939	C	1.0	not sig	0.038944378071288394	1.06650435655009	sig active	chr16	86542457.0	86542571.0
63	-0.17876754133128206	0.1151111645380828	0.04069794251757939	C	1.0	not sig	0.038944378071288394	1.06650435655009	sig active	chr16	86542457.0	86542571.0
64	0.23792345514410498	0.28683880045496357	0.10141283045455984	G	1.0	not sig	0.038944378071288394	1.06650435655009	sig active	chr16	86542457.0	86542571.0
65	-0.015665518192263368	0.21412195274720563	0.0757035423942273	A	1.0	not sig	0.038944378071288394	1.06650435655009	sig active	chr16	86542457.0	86542571.0
66	-0.0668290215700339	0.11751770985534322	0.041548784774113175	G	1.0	not sig	0.038944378071288394	1.06650435655009	sig active	chr16	86542457.0	86542571.0
67	-0.15669411054633467	0.25675798270611844	0.09077765534763732	C	1.0	not sig	0.038944378071288394	1.06650435655009	sig active	chr16	86542457.0	86542571.0
68	-0.15669411054633467	0.25675798270611844	0.09077765534763732	C	1.0	not sig	0.038944378071288394	1.06650435655009	sig active	chr16	86542457.0	86542571.0
69	-0.15669411054633467	0.25675798270611844	0.09077765534763732	C	1.0	not sig	0.038944378071288394	1.06650435655009	sig active	chr16	86542457.0	86542571.0
70	-0.2453486859455859	0.25909068622258946	0.0916023905851345	A	1.0	not sig	0.038944378071288394	1.06650435655009	sig active	chr16	86542457.0	86542571.0
71	-0.1408944428153145	0.2147542042136272	0.07592707704388821	C	1.0	not sig	0.038944378071288394	1.06650435655009	sig active	chr16	86542457.0	86542571.0
72	-0.32760618877245284	0.27829088893683523	0.09839068735483426	A	1.0	not sig	0.038944378071288394	1.06650435655009	sig active	chr16	86542457.0	86542571.0
73	-0.05662481591043491	0.20973347525083916	0.07415198129584465	G	1.0	not sig	0.038944378071288394	1.06650435655009	sig active	chr16	86542457.0	86542571.0
74	-0.05662481591043491	0.20973347525083916	0.07415198129584465	G	1.0	not sig	0.038944378071288394	1.06650435655009	sig active	chr16	86542457.0	86542571.0
75	-0.05662481591043491	0.20973347525083916	0.07415198129584465	G	1.0	not sig	0.038944378071288394	1.06650435655009	sig active	chr16	86542457.0	86542571.0
76	-0.05662481591043491	0.20973347525083916	0.07415198129584465	G	1.0	not sig	0.038944378071288394	1.06650435655009	sig active	chr16	86542457.0	86542571.0
77	-0.060942734539429104	0.27562667204874963	0.09744874444077574	C	1.0	not sig	0.038944378071288394	1.06650435655009	sig active	chr16	86542457.0	86542571.0
78	-0.3008776920280898	0.19917064376427634	0.07041745640950497	A	1.0	not sig	0.038944378071288394	1.06650435655009	sig active	chr16	86542457.0	86542571.0
79	-0.35882594226105624	0.264119478741241	0.09338033723069383	T	1.0	not sig	0.038944378071288394	1.06650435655009	sig active	chr16	86542457.0	86542571.0
80	-0.35882594226105624	0.264119478741241	0.09338033723069383	T	1.0	not sig	0.038944378071288394	1.06650435655009	sig active	chr16	86542457.0	86542571.0
81	-0.03877190253768456	0.2637670833463586	0.09325574664400371	A	1.0	not sig	0.038944378071288394	1.06650435655009	sig active	chr16	86542457.0	86542571.0
82	-0.13997204829303692	0.21545219777330282	0.0761738550335238	G	1.0	not sig	0.038944378071288394	1.06650435655009	sig active	chr16	86542457.0	86542571.0
83	-0.13997204829303692	0.21545219777330282	0.0761738550335238	G	1.0	not sig	0.038944378071288394	1.06650435655009	sig active	chr16	86542457.0	86542571.0
84	0.08963014336342534	0.18136096582587957	0.06412078438901057	C	1.0	not sig	0.038944378071288394	1.06650435655009	sig active	chr16	86542457.0	86542571.0
85	0.08963014336342534	0.18136096582587957	0.06412078438901057	C	1.0	not sig	0.038944378071288394	1.06650435655009	sig active	chr16	86542457.0	86542571.0
86	0.7236846423594532	0.1936352462684953	0.06846039785659007	A	2.4032769396955227e-06	sig	0.038944378071288394	1.06650435655009	sig active	chr16	86542457.0	86542571.0
87	0.7236846423594532	0.1936352462684953	0.06846039785659007	A	2.4032769396955227e-06	sig	0.038944378071288394	1.06650435655009	sig active	chr16	86542457.0	86542571.0
88	0.21874697903973242	0.12741915309494625	0.04504947360324168	C	1.0	not sig	0.038944378071288394	1.06650435655009	sig active	chr16	86542457.0	86542571.0
89	-0.1135251052118264	0.301890748177581	0.10673449760692394	T	1.0	not sig	0.038944378071288394	1.06650435655009	sig active	chr16	86542457.0	86542571.0
90	-0.15324302388774078	0.16756040170097536	0.05924154815055079	C	1.0	not sig	0.038944378071288394	1.06650435655009	sig active	chr16	86542457.0	86542571.0
91	-0.15324302388774078	0.16756040170097536	0.05924154815055079	C	1.0	not sig	0.038944378071288394	1.06650435655009	sig active	chr16	86542457.0	86542571.0
92	-0.15324302388774078	0.16756040170097536	0.05924154815055079	C	1.0	not sig	0.038944378071288394	1.06650435655009	sig active	chr16	86542457.0	86542571.0
93	-0.15324302388774078	0.16756040170097536	0.05924154815055079	C	1.0	not sig	0.038944378071288394	1.06650435655009	sig active	chr16	86542457.0	86542571.0
94	-0.15324302388774078	0.16756040170097536	0.05924154815055079	C	1.0	not sig	0.038944378071288394	1.06650435655009	sig active	chr16	86542457.0	86542571.0
95	-0.15324302388774078	0.16756040170097536	0.05924154815055079	C	1.0	not sig	0.038944378071288394	1.06650435655009	sig active	chr16	86542457.0	86542571.0
96	0.1570808959688352	0.3464276483242125	0.12248066966027958	T	1.0	not sig	0.038944378071288394	1.06650435655009	sig active	chr16	86542457.0	86542571.0
97	0.1964702887052119	0.18794192069659404	0.06644750329689299	C	1.0	not sig	0.038944378071288394	1.06650435655009	sig active	chr16	86542457.0	86542571.0
98	0.1964702887052119	0.18794192069659404	0.06644750329689299	C	1.0	not sig	0.038944378071288394	1.06650435655009	sig active	chr16	86542457.0	86542571.0
99	0.1964702887052119	0.18794192069659404	0.06644750329689299	C	1.0	not sig	0.038944378071288394	1.06650435655009	sig active	chr16	86542457.0	86542571.0
100	0.4376495393443653	0.24506777114787107	0.08664454141446629	G	0.3395197534269691	not sig	0.038944378071288394	1.06650435655009	sig active	chr16	86542457.0	86542571.0
101	0.17288421052642552	0.2478534006911361	0.08762941018442442	C	1.0	not sig	0.038944378071288394	1.06650435655009	sig active	chr16	86542457.0	86542571.0
102	0.17288421052642552	0.2478534006911361	0.08762941018442442	C	1.0	not sig	0.038944378071288394	1.06650435655009	sig active	chr16	86542457.0	86542571.0
103	0.17288421052642552	0.2478534006911361	0.08762941018442442	C	1.0	not sig	0.038944378071288394	1.06650435655009	sig active	chr16	86542457.0	86542571.0
104	-0.045329843464291086	0.299234660769094	0.10579542889794126	T	1.0	not sig	0.038944378071288394	1.06650435655009	sig active	chr16	86542457.0	86542571.0
