## Supplementary material for "High-throughput functional analysis of IncRNA core promoters elucidatesrules governing tissue-specificity": FENDRR__p1__tile1.chr16:86542551-86542665.minus.av.log2FC.HepG2.txt

delpos	mean.log2FC	sd	se	seq	padj	sig	wt_activ	wt_l2fc	wt_class	tile_chr	tile_start	tile_end
11	0.2834405375515287	0.1267707184702479	0.044820217343101494	G	1.0	not sig	-0.9925565934491576	0.03500338502964377	not sig	chr16	86542551.0	86542665.0
12	0.1574386599772032	0.14626590275108473	0.05171280584583205	A	1.0	not sig	-0.9925565934491576	0.03500338502964377	not sig	chr16	86542551.0	86542665.0
13	0.45268964729206446	0.1669526922671983	0.05902669041974339	T	0.005037232240635906	sig	-0.9925565934491576	0.03500338502964377	not sig	chr16	86542551.0	86542665.0
14	-0.08483688083435585	0.1562577472105505	0.05524545633275679	G	1.0	not sig	-0.9925565934491576	0.03500338502964377	not sig	chr16	86542551.0	86542665.0
15	-0.08483688083435585	0.1562577472105505	0.05524545633275679	G	1.0	not sig	-0.9925565934491576	0.03500338502964377	not sig	chr16	86542551.0	86542665.0
16	0.09733444885394216	0.12773080645245954	0.04515965970448028	C	1.0	not sig	-0.9925565934491576	0.03500338502964377	not sig	chr16	86542551.0	86542665.0
17	0.1313126829175439	0.13698259835355006	0.04843066210017422	A	1.0	not sig	-0.9925565934491576	0.03500338502964377	not sig	chr16	86542551.0	86542665.0
18	0.1313126829175439	0.13698259835355006	0.04843066210017422	A	1.0	not sig	-0.9925565934491576	0.03500338502964377	not sig	chr16	86542551.0	86542665.0
19	0.1313126829175439	0.13698259835355006	0.04843066210017422	A	1.0	not sig	-0.9925565934491576	0.03500338502964377	not sig	chr16	86542551.0	86542665.0
20	-0.08870843529595114	0.19199930585136996	0.06788200557530683	G	1.0	not sig	-0.9925565934491576	0.03500338502964377	not sig	chr16	86542551.0	86542665.0
21	-0.08870843529595114	0.19199930585136996	0.06788200557530683	G	1.0	not sig	-0.9925565934491576	0.03500338502964377	not sig	chr16	86542551.0	86542665.0
22	0.29183724222912805	0.1560922556346194	0.05518694622497172	C	1.0	not sig	-0.9925565934491576	0.03500338502964377	not sig	chr16	86542551.0	86542665.0
23	0.29183724222912805	0.1560922556346194	0.05518694622497172	C	1.0	not sig	-0.9925565934491576	0.03500338502964377	not sig	chr16	86542551.0	86542665.0
24	0.29183724222912805	0.1560922556346194	0.05518694622497172	C	1.0	not sig	-0.9925565934491576	0.03500338502964377	not sig	chr16	86542551.0	86542665.0
25	0.39013710104928234	0.149081958361009	0.05270843185481998	T	0.0016893376987205909	sig	-0.9925565934491576	0.03500338502964377	not sig	chr16	86542551.0	86542665.0
26	-0.04887073686237248	0.17371212697730098	0.06141651147999406	G	1.0	not sig	-0.9925565934491576	0.03500338502964377	not sig	chr16	86542551.0	86542665.0
27	-0.04887073686237248	0.17371212697730098	0.06141651147999406	G	1.0	not sig	-0.9925565934491576	0.03500338502964377	not sig	chr16	86542551.0	86542665.0
28	0.23935351468284455	0.25958924111308856	0.09177865635706732	C	1.0	not sig	-0.9925565934491576	0.03500338502964377	not sig	chr16	86542551.0	86542665.0
29	0.5673673285860961	0.15410986600477636	0.054486065649863774	A	6.300327861941692e-10	sig	-0.9925565934491576	0.03500338502964377	not sig	chr16	86542551.0	86542665.0
30	-0.11540655838732007	0.24388572336140682	0.08622662441171858	G	1.0	not sig	-0.9925565934491576	0.03500338502964377	not sig	chr16	86542551.0	86542665.0
31	-0.11540655838732007	0.24388572336140682	0.08622662441171858	G	1.0	not sig	-0.9925565934491576	0.03500338502964377	not sig	chr16	86542551.0	86542665.0
32	-0.18062405975927898	0.2492745715301375	0.08813186995316566	A	1.0	not sig	-0.9925565934491576	0.03500338502964377	not sig	chr16	86542551.0	86542665.0
33	-0.18062405975927898	0.2492745715301375	0.08813186995316566	A	1.0	not sig	-0.9925565934491576	0.03500338502964377	not sig	chr16	86542551.0	86542665.0
34	-0.08136590367687954	0.2442558140507947	0.08635747122977866	G	1.0	not sig	-0.9925565934491576	0.03500338502964377	not sig	chr16	86542551.0	86542665.0
35	0.27167015378927806	0.1760704986423685	0.06225032177845779	T	1.0	not sig	-0.9925565934491576	0.03500338502964377	not sig	chr16	86542551.0	86542665.0
36	0.27167015378927806	0.1760704986423685	0.06225032177845779	T	1.0	not sig	-0.9925565934491576	0.03500338502964377	not sig	chr16	86542551.0	86542665.0
37	0.27167015378927806	0.1760704986423685	0.06225032177845779	T	1.0	not sig	-0.9925565934491576	0.03500338502964377	not sig	chr16	86542551.0	86542665.0
38	0.04014713390145702	0.16187476054058839	0.057231370440599304	A	1.0	not sig	-0.9925565934491576	0.03500338502964377	not sig	chr16	86542551.0	86542665.0
39	0.107315365172266	0.1771702408617929	0.06263913936891385	C	1.0	not sig	-0.9925565934491576	0.03500338502964377	not sig	chr16	86542551.0	86542665.0
40	0.3859414026419455	0.1895786303161142	0.06702616753229096	A	1.0	not sig	-0.9925565934491576	0.03500338502964377	not sig	chr16	86542551.0	86542665.0
41	-0.08300657632373848	0.19173981910001953	0.06779026315455285	G	1.0	not sig	-0.9925565934491576	0.03500338502964377	not sig	chr16	86542551.0	86542665.0
42	-0.08300657632373848	0.19173981910001953	0.06779026315455285	G	1.0	not sig	-0.9925565934491576	0.03500338502964377	not sig	chr16	86542551.0	86542665.0
43	-0.08300657632373848	0.19173981910001953	0.06779026315455285	G	1.0	not sig	-0.9925565934491576	0.03500338502964377	not sig	chr16	86542551.0	86542665.0
44	0.0395605318034814	0.1982128240686391	0.07007881600853541	T	1.0	not sig	-0.9925565934491576	0.03500338502964377	not sig	chr16	86542551.0	86542665.0
45	0.0395605318034814	0.1982128240686391	0.07007881600853541	T	1.0	not sig	-0.9925565934491576	0.03500338502964377	not sig	chr16	86542551.0	86542665.0
46	0.0395605318034814	0.1982128240686391	0.07007881600853541	T	1.0	not sig	-0.9925565934491576	0.03500338502964377	not sig	chr16	86542551.0	86542665.0
47	-0.024880230933657932	0.17587047668533132	0.062179603337354186	A	1.0	not sig	-0.9925565934491576	0.03500338502964377	not sig	chr16	86542551.0	86542665.0
48	-0.024880230933657932	0.17587047668533132	0.062179603337354186	A	1.0	not sig	-0.9925565934491576	0.03500338502964377	not sig	chr16	86542551.0	86542665.0
49	0.13233730784368727	0.1722994453803444	0.060917053111561335	C	1.0	not sig	-0.9925565934491576	0.03500338502964377	not sig	chr16	86542551.0	86542665.0
50	0.24483441892413452	0.16900849554541095	0.05975352663914824	G	1.0	not sig	-0.9925565934491576	0.03500338502964377	not sig	chr16	86542551.0	86542665.0
51	0.08572937093256058	0.14602615622553552	0.051628042648841174	T	1.0	not sig	-0.9925565934491576	0.03500338502964377	not sig	chr16	86542551.0	86542665.0
52	-0.29771243658836316	0.2131640508879626	0.07536487294403632	A	1.0	not sig	-0.9925565934491576	0.03500338502964377	not sig	chr16	86542551.0	86542665.0
53	-0.29771243658836316	0.2131640508879626	0.07536487294403632	A	1.0	not sig	-0.9925565934491576	0.03500338502964377	not sig	chr16	86542551.0	86542665.0
54	-0.29771243658836316	0.2131640508879626	0.07536487294403632	A	1.0	not sig	-0.9925565934491576	0.03500338502964377	not sig	chr16	86542551.0	86542665.0
55	0.051599276633790644	0.23803301170136665	0.08415737836014658	C	1.0	not sig	-0.9925565934491576	0.03500338502964377	not sig	chr16	86542551.0	86542665.0
56	-0.04275962804916181	0.22793294087962265	0.0805864640758868	A	1.0	not sig	-0.9925565934491576	0.03500338502964377	not sig	chr16	86542551.0	86542665.0
57	-0.04275962804916181	0.22793294087962265	0.0805864640758868	A	1.0	not sig	-0.9925565934491576	0.03500338502964377	not sig	chr16	86542551.0	86542665.0
58	0.10722880666887163	0.25029186209190274	0.08849153648049629	G	1.0	not sig	-0.9925565934491576	0.03500338502964377	not sig	chr16	86542551.0	86542665.0
59	0.08193606594336245	0.2259320411380545	0.07987903918801818	T	1.0	not sig	-0.9925565934491576	0.03500338502964377	not sig	chr16	86542551.0	86542665.0
60	0.08193606594336245	0.2259320411380545	0.07987903918801818	T	1.0	not sig	-0.9925565934491576	0.03500338502964377	not sig	chr16	86542551.0	86542665.0
61	0.06272480246674333	0.12521093229757754	0.04426874965315339	C	1.0	not sig	-0.9925565934491576	0.03500338502964377	not sig	chr16	86542551.0	86542665.0
62	0.1630204178624179	0.13976400527449268	0.04941403794769308	T	1.0	not sig	-0.9925565934491576	0.03500338502964377	not sig	chr16	86542551.0	86542665.0
63	0.17565527687561716	0.16638755186952747	0.05882688311598564	G	1.0	not sig	-0.9925565934491576	0.03500338502964377	not sig	chr16	86542551.0	86542665.0
64	0.17565527687561716	0.16638755186952747	0.05882688311598564	G	1.0	not sig	-0.9925565934491576	0.03500338502964377	not sig	chr16	86542551.0	86542665.0
65	0.17565527687561716	0.16638755186952747	0.05882688311598564	G	1.0	not sig	-0.9925565934491576	0.03500338502964377	not sig	chr16	86542551.0	86542665.0
66	0.17565527687561716	0.16638755186952747	0.05882688311598564	G	1.0	not sig	-0.9925565934491576	0.03500338502964377	not sig	chr16	86542551.0	86542665.0
67	0.17565527687561716	0.16638755186952747	0.05882688311598564	G	1.0	not sig	-0.9925565934491576	0.03500338502964377	not sig	chr16	86542551.0	86542665.0
68	0.028568020728457197	0.20572128400543588	0.07273345747732367	A	1.0	not sig	-0.9925565934491576	0.03500338502964377	not sig	chr16	86542551.0	86542665.0
69	0.21925534309743788	0.13898944188770146	0.04914018843606364	T	1.0	not sig	-0.9925565934491576	0.03500338502964377	not sig	chr16	86542551.0	86542665.0
70	0.21925534309743788	0.13898944188770146	0.04914018843606364	T	1.0	not sig	-0.9925565934491576	0.03500338502964377	not sig	chr16	86542551.0	86542665.0
71	0.14697539506570287	0.16997605874594673	0.06009561188931095	C	1.0	not sig	-0.9925565934491576	0.03500338502964377	not sig	chr16	86542551.0	86542665.0
72	0.22173111103365073	0.10834945160607502	0.038307315984249656	T	1.0	not sig	-0.9925565934491576	0.03500338502964377	not sig	chr16	86542551.0	86542665.0
73	0.22173111103365073	0.10834945160607502	0.038307315984249656	T	1.0	not sig	-0.9925565934491576	0.03500338502964377	not sig	chr16	86542551.0	86542665.0
74	0.22173111103365073	0.10834945160607502	0.038307315984249656	T	1.0	not sig	-0.9925565934491576	0.03500338502964377	not sig	chr16	86542551.0	86542665.0
75	0.18012977124015875	0.14141244122094168	0.049996848065735955	A	1.0	not sig	-0.9925565934491576	0.03500338502964377	not sig	chr16	86542551.0	86542665.0
76	0.18012977124015875	0.14141244122094168	0.049996848065735955	A	1.0	not sig	-0.9925565934491576	0.03500338502964377	not sig	chr16	86542551.0	86542665.0
77	0.24941600717854046	0.1854407503653397	0.06556320604582672	T	1.0	not sig	-0.9925565934491576	0.03500338502964377	not sig	chr16	86542551.0	86542665.0
78	0.08785993985373312	0.1500343188767662	0.0530451421442331	A	1.0	not sig	-0.9925565934491576	0.03500338502964377	not sig	chr16	86542551.0	86542665.0
79	0.08785993985373312	0.1500343188767662	0.0530451421442331	A	1.0	not sig	-0.9925565934491576	0.03500338502964377	not sig	chr16	86542551.0	86542665.0
80	0.2156918467341723	0.1954589401884853	0.06910517102540688	T	1.0	not sig	-0.9925565934491576	0.03500338502964377	not sig	chr16	86542551.0	86542665.0
81	0.2923217082087616	0.20388030637628263	0.07208257359453017	A	1.0	not sig	-0.9925565934491576	0.03500338502964377	not sig	chr16	86542551.0	86542665.0
82	0.2923217082087616	0.20388030637628263	0.07208257359453017	A	1.0	not sig	-0.9925565934491576	0.03500338502964377	not sig	chr16	86542551.0	86542665.0
83	0.16569191394400315	0.12904941273410794	0.04562585742621466	T	1.0	not sig	-0.9925565934491576	0.03500338502964377	not sig	chr16	86542551.0	86542665.0
84	0.3167535782370251	0.16864586659491018	0.05962531794417142	A	1.0	not sig	-0.9925565934491576	0.03500338502964377	not sig	chr16	86542551.0	86542665.0
85	0.3167535782370251	0.16864586659491018	0.05962531794417142	A	1.0	not sig	-0.9925565934491576	0.03500338502964377	not sig	chr16	86542551.0	86542665.0
86	0.1328199302115863	0.13662894032570908	0.04830562510532051	T	1.0	not sig	-0.9925565934491576	0.03500338502964377	not sig	chr16	86542551.0	86542665.0
87	-0.05817014703807319	0.1703175745953396	0.060216355975805144	A	1.0	not sig	-0.9925565934491576	0.03500338502964377	not sig	chr16	86542551.0	86542665.0
88	0.1998865716592484	0.2678043593920389	0.09468313927871498	G	1.0	not sig	-0.9925565934491576	0.03500338502964377	not sig	chr16	86542551.0	86542665.0
89	0.07122537161675216	0.17234695776853462	0.06093385127750117	A	1.0	not sig	-0.9925565934491576	0.03500338502964377	not sig	chr16	86542551.0	86542665.0
90	0.07790509363281349	0.1653668720706493	0.0584660183123822	G	1.0	not sig	-0.9925565934491576	0.03500338502964377	not sig	chr16	86542551.0	86542665.0
91	0.35843834638630107	0.13562249791658418	0.04794979397913754	A	0.15803149350007967	not sig	-0.9925565934491576	0.03500338502964377	not sig	chr16	86542551.0	86542665.0
92	0.35843834638630107	0.13562249791658418	0.04794979397913754	A	0.15803149350007967	not sig	-0.9925565934491576	0.03500338502964377	not sig	chr16	86542551.0	86542665.0
93	0.36285644551188556	0.21750194945570386	0.07689855169071096	T	0.017759594981315328	sig	-0.9925565934491576	0.03500338502964377	not sig	chr16	86542551.0	86542665.0
94	0.36285644551188556	0.21750194945570386	0.07689855169071096	T	0.017759594981315328	sig	-0.9925565934491576	0.03500338502964377	not sig	chr16	86542551.0	86542665.0
95	0.15786918651205706	0.16939483996179364	0.05989012001749712	C	1.0	not sig	-0.9925565934491576	0.03500338502964377	not sig	chr16	86542551.0	86542665.0
96	0.15786918651205706	0.16939483996179364	0.05989012001749712	C	1.0	not sig	-0.9925565934491576	0.03500338502964377	not sig	chr16	86542551.0	86542665.0
97	0.06038621112101687	0.14313659579937202	0.05060642876284692	G	1.0	not sig	-0.9925565934491576	0.03500338502964377	not sig	chr16	86542551.0	86542665.0
98	-0.02348398098978409	0.14066965435013015	0.049734233249072377	C	1.0	not sig	-0.9925565934491576	0.03500338502964377	not sig	chr16	86542551.0	86542665.0
99	0.10142842324452309	0.1839842746638775	0.06504826412325804	G	1.0	not sig	-0.9925565934491576	0.03500338502964377	not sig	chr16	86542551.0	86542665.0
100	0.0199000908623332	0.12845066352108797	0.04541416761183639	T	1.0	not sig	-0.9925565934491576	0.03500338502964377	not sig	chr16	86542551.0	86542665.0
101	0.08154219566508267	0.11120230507260842	0.039315952000208314	G	1.0	not sig	-0.9925565934491576	0.03500338502964377	not sig	chr16	86542551.0	86542665.0
102	0.08117408460188114	0.19049833391159263	0.06735133185681319	C	1.0	not sig	-0.9925565934491576	0.03500338502964377	not sig	chr16	86542551.0	86542665.0
103	-0.05968598536830935	0.1497738211692745	0.052953042296507644	G	1.0	not sig	-0.9925565934491576	0.03500338502964377	not sig	chr16	86542551.0	86542665.0
104	-0.049856899926420534	0.19151138113953242	0.06770949813908242	C	1.0	not sig	-0.9925565934491576	0.03500338502964377	not sig	chr16	86542551.0	86542665.0
