## Supplementary material for "High-throughput functional analysis of IncRNA core promoters elucidatesrules governing tissue-specificity": FENDRR__p1__tile2.chr16:86542457-86542571.minus.av.log2FC.HepG2.txt

delpos	mean.log2FC	sd	se	seq	padj	sig	wt_activ	wt_l2fc	wt_class	tile_chr	tile_start	tile_end
11	0.016727246589592265	0.6659736179416947	0.23545723066895566	A	1.0	not sig	0.209650993546814	1.2372109720256155	sig active	chr16	86542457.0	86542571.0
12	-0.3895587191271329	0.4813485576888128	0.17018241462806177	G	1.0	not sig	0.209650993546814	1.2372109720256155	sig active	chr16	86542457.0	86542571.0
13	-0.3895587191271329	0.4813485576888128	0.17018241462806177	G	1.0	not sig	0.209650993546814	1.2372109720256155	sig active	chr16	86542457.0	86542571.0
14	-0.3895587191271329	0.4813485576888128	0.17018241462806177	G	1.0	not sig	0.209650993546814	1.2372109720256155	sig active	chr16	86542457.0	86542571.0
15	0.45099266109893804	0.4480588725876994	0.15841273358878075	C	0.32910228920843676	not sig	0.209650993546814	1.2372109720256155	sig active	chr16	86542457.0	86542571.0
16	-0.08875316077745471	0.5840556310445277	0.20649484865088688	G	1.0	not sig	0.209650993546814	1.2372109720256155	sig active	chr16	86542457.0	86542571.0
17	-0.08875316077745471	0.5840556310445277	0.20649484865088688	G	1.0	not sig	0.209650993546814	1.2372109720256155	sig active	chr16	86542457.0	86542571.0
18	-0.08875316077745471	0.5840556310445277	0.20649484865088688	G	1.0	not sig	0.209650993546814	1.2372109720256155	sig active	chr16	86542457.0	86542571.0
19	0.3144071959630854	0.6468840300219686	0.22870804213490808	A	1.0	not sig	0.209650993546814	1.2372109720256155	sig active	chr16	86542457.0	86542571.0
20	-0.16252982593494328	0.3656008068584781	0.12925940486845156	G	1.0	not sig	0.209650993546814	1.2372109720256155	sig active	chr16	86542457.0	86542571.0
21	-0.16252982593494328	0.3656008068584781	0.12925940486845156	G	1.0	not sig	0.209650993546814	1.2372109720256155	sig active	chr16	86542457.0	86542571.0
22	-0.16252982593494328	0.3656008068584781	0.12925940486845156	G	1.0	not sig	0.209650993546814	1.2372109720256155	sig active	chr16	86542457.0	86542571.0
23	-0.16252982593494328	0.3656008068584781	0.12925940486845156	G	1.0	not sig	0.209650993546814	1.2372109720256155	sig active	chr16	86542457.0	86542571.0
24	-0.16252982593494328	0.3656008068584781	0.12925940486845156	G	1.0	not sig	0.209650993546814	1.2372109720256155	sig active	chr16	86542457.0	86542571.0
25	-0.16252982593494328	0.3656008068584781	0.12925940486845156	G	1.0	not sig	0.209650993546814	1.2372109720256155	sig active	chr16	86542457.0	86542571.0
26	-0.14427008470076869	0.5205473827806159	0.18404129214654144	A	1.0	not sig	0.209650993546814	1.2372109720256155	sig active	chr16	86542457.0	86542571.0
27	0.15149389502557306	0.2863065826488257	0.10122466304466568	G	1.0	not sig	0.209650993546814	1.2372109720256155	sig active	chr16	86542457.0	86542571.0
28	0.4727798381608882	0.5887373882850917	0.20815009979722288	T	1.0	not sig	0.209650993546814	1.2372109720256155	sig active	chr16	86542457.0	86542571.0
29	0.4727798381608882	0.5887373882850917	0.20815009979722288	T	1.0	not sig	0.209650993546814	1.2372109720256155	sig active	chr16	86542457.0	86542571.0
30	-0.14812324932772203	0.3516946305926367	0.12434282909947561	G	1.0	not sig	0.209650993546814	1.2372109720256155	sig active	chr16	86542457.0	86542571.0
31	-0.14812324932772203	0.3516946305926367	0.12434282909947561	G	1.0	not sig	0.209650993546814	1.2372109720256155	sig active	chr16	86542457.0	86542571.0
32	-0.3267564392216752	0.25892333551771657	0.0915432231760085	C	1.0	not sig	0.209650993546814	1.2372109720256155	sig active	chr16	86542457.0	86542571.0
33	-0.3267564392216752	0.25892333551771657	0.0915432231760085	C	1.0	not sig	0.209650993546814	1.2372109720256155	sig active	chr16	86542457.0	86542571.0
34	-0.534260701281305	0.4863314349681198	0.17194412778507098	T	1.0	not sig	0.209650993546814	1.2372109720256155	sig active	chr16	86542457.0	86542571.0
35	-0.08467333306412433	0.33661513748298194	0.11901142318212925	A	1.0	not sig	0.209650993546814	1.2372109720256155	sig active	chr16	86542457.0	86542571.0
36	-0.08467333306412433	0.33661513748298194	0.11901142318212925	A	1.0	not sig	0.209650993546814	1.2372109720256155	sig active	chr16	86542457.0	86542571.0
37	-0.2188089918968813	0.42169059934231323	0.14909014117878458	T	1.0	not sig	0.209650993546814	1.2372109720256155	sig active	chr16	86542457.0	86542571.0
38	0.13489785815473293	0.4959528252510022	0.1753458029418052	G	1.0	not sig	0.209650993546814	1.2372109720256155	sig active	chr16	86542457.0	86542571.0
39	-0.07101774071638138	0.31185510080613327	0.11025742826381559	C	1.0	not sig	0.209650993546814	1.2372109720256155	sig active	chr16	86542457.0	86542571.0
40	-0.07101774071638138	0.31185510080613327	0.11025742826381559	C	1.0	not sig	0.209650993546814	1.2372109720256155	sig active	chr16	86542457.0	86542571.0
41	-0.07101774071638138	0.31185510080613327	0.11025742826381559	C	1.0	not sig	0.209650993546814	1.2372109720256155	sig active	chr16	86542457.0	86542571.0
42	-0.07101774071638138	0.31185510080613327	0.11025742826381559	C	1.0	not sig	0.209650993546814	1.2372109720256155	sig active	chr16	86542457.0	86542571.0
43	-0.4236778620872511	0.4396675105202505	0.15544593907813842	T	1.0	not sig	0.209650993546814	1.2372109720256155	sig active	chr16	86542457.0	86542571.0
44	-0.15606271058195975	0.43459641680526945	0.15365303670119063	G	1.0	not sig	0.209650993546814	1.2372109720256155	sig active	chr16	86542457.0	86542571.0
45	0.462773303529978	0.44565224583174834	0.15756186253932178	T	1.0	not sig	0.209650993546814	1.2372109720256155	sig active	chr16	86542457.0	86542571.0
46	-0.008374984777145045	0.5014545428194559	0.1772909538422186	G	1.0	not sig	0.209650993546814	1.2372109720256155	sig active	chr16	86542457.0	86542571.0
47	-0.008374984777145045	0.5014545428194559	0.1772909538422186	G	1.0	not sig	0.209650993546814	1.2372109720256155	sig active	chr16	86542457.0	86542571.0
48	-0.008374984777145045	0.5014545428194559	0.1772909538422186	G	1.0	not sig	0.209650993546814	1.2372109720256155	sig active	chr16	86542457.0	86542571.0
49	-0.010117403492380536	0.48167683841377945	0.17029847939144016	C	1.0	not sig	0.209650993546814	1.2372109720256155	sig active	chr16	86542457.0	86542571.0
50	-0.17876774233775236	0.5548128565956005	0.19615596659411433	T	1.0	not sig	0.209650993546814	1.2372109720256155	sig active	chr16	86542457.0	86542571.0
51	0.17574235858314657	0.39432796004443293	0.13941598727943824	C	1.0	not sig	0.209650993546814	1.2372109720256155	sig active	chr16	86542457.0	86542571.0
52	-0.12487777255366606	0.34948788017242377	0.12356262500621619	G	1.0	not sig	0.209650993546814	1.2372109720256155	sig active	chr16	86542457.0	86542571.0
53	-0.12487777255366606	0.34948788017242377	0.12356262500621619	G	1.0	not sig	0.209650993546814	1.2372109720256155	sig active	chr16	86542457.0	86542571.0
54	0.3372540921396195	0.6155954990319003	0.2176458759166867	C	1.0	not sig	0.209650993546814	1.2372109720256155	sig active	chr16	86542457.0	86542571.0
55	0.3372540921396195	0.6155954990319003	0.2176458759166867	C	1.0	not sig	0.209650993546814	1.2372109720256155	sig active	chr16	86542457.0	86542571.0
56	0.7832512402245865	1.1875457565893264	0.4198608287268109	T	1.0	not sig	0.209650993546814	1.2372109720256155	sig active	chr16	86542457.0	86542571.0
57	-0.1282448842317761	0.5143887540490191	0.18186388807708026	G	1.0	not sig	0.209650993546814	1.2372109720256155	sig active	chr16	86542457.0	86542571.0
58	-0.11275890979438632	0.4510361711450721	0.15946536758854835	C	1.0	not sig	0.209650993546814	1.2372109720256155	sig active	chr16	86542457.0	86542571.0
59	-0.11275890979438632	0.4510361711450721	0.15946536758854835	C	1.0	not sig	0.209650993546814	1.2372109720256155	sig active	chr16	86542457.0	86542571.0
60	-0.11119014984579931	0.4292127944775319	0.15174963877354536	G	1.0	not sig	0.209650993546814	1.2372109720256155	sig active	chr16	86542457.0	86542571.0
61	-0.4366911328530016	0.557335916917355	0.19704800312554197	C	1.0	not sig	0.209650993546814	1.2372109720256155	sig active	chr16	86542457.0	86542571.0
62	-0.4366911328530016	0.557335916917355	0.19704800312554197	C	1.0	not sig	0.209650993546814	1.2372109720256155	sig active	chr16	86542457.0	86542571.0
63	0.09729792785425749	0.4547788475570218	0.16078860352388663	G	1.0	not sig	0.209650993546814	1.2372109720256155	sig active	chr16	86542457.0	86542571.0
64	0.47982526135623216	0.5250948060084344	0.1856490490471993	C	1.0	not sig	0.209650993546814	1.2372109720256155	sig active	chr16	86542457.0	86542571.0
65	0.47982526135623216	0.5250948060084344	0.1856490490471993	C	1.0	not sig	0.209650993546814	1.2372109720256155	sig active	chr16	86542457.0	86542571.0
66	0.25357303059760694	0.44134903900280115	0.15604044917452337	G	1.0	not sig	0.209650993546814	1.2372109720256155	sig active	chr16	86542457.0	86542571.0
67	0.01957295007186552	0.6368980462489936	0.22517746371356337	C	1.0	not sig	0.209650993546814	1.2372109720256155	sig active	chr16	86542457.0	86542571.0
68	1.0787603139063793	0.6705035037454629	0.2370587871538782	G	0.1031406981839954	not sig	0.209650993546814	1.2372109720256155	sig active	chr16	86542457.0	86542571.0
69	1.0787603139063793	0.6705035037454629	0.2370587871538782	G	0.1031406981839954	not sig	0.209650993546814	1.2372109720256155	sig active	chr16	86542457.0	86542571.0
70	1.0787603139063793	0.6705035037454629	0.2370587871538782	G	0.1031406981839954	not sig	0.209650993546814	1.2372109720256155	sig active	chr16	86542457.0	86542571.0
71	1.0787603139063793	0.6705035037454629	0.2370587871538782	G	0.1031406981839954	not sig	0.209650993546814	1.2372109720256155	sig active	chr16	86542457.0	86542571.0
72	0.4474670271836141	0.7074908467482394	0.25013578768154626	C	1.0	not sig	0.209650993546814	1.2372109720256155	sig active	chr16	86542457.0	86542571.0
73	0.4474670271836141	0.7074908467482394	0.25013578768154626	C	1.0	not sig	0.209650993546814	1.2372109720256155	sig active	chr16	86542457.0	86542571.0
74	0.2523553631328926	0.5751407346578241	0.2033429568065801	T	1.0	not sig	0.209650993546814	1.2372109720256155	sig active	chr16	86542457.0	86542571.0
75	0.04651606640738773	0.8856610327023025	0.3131284610282393	C	1.0	not sig	0.209650993546814	1.2372109720256155	sig active	chr16	86542457.0	86542571.0
76	-0.668430719751004	0.9215793075651826	0.32582748889027174	T	1.0	not sig	0.209650993546814	1.2372109720256155	sig active	chr16	86542457.0	86542571.0
77	0.3492229849359763	0.4983906074238487	0.17620768909454293	G	1.0	not sig	0.209650993546814	1.2372109720256155	sig active	chr16	86542457.0	86542571.0
78	0.7993529560076815	0.7090148967351331	0.25067462072184615	A	1.0	not sig	0.209650993546814	1.2372109720256155	sig active	chr16	86542457.0	86542571.0
79	0.33306874608321185	0.7737175672711357	0.2735504692702894	C	1.0	not sig	0.209650993546814	1.2372109720256155	sig active	chr16	86542457.0	86542571.0
80	1.021653639934435	0.6558081784660906	0.2318632050754851	A	0.030348720006556543	sig	0.209650993546814	1.2372109720256155	sig active	chr16	86542457.0	86542571.0
81	0.5493859045488703	0.6852625790377647	0.24227690826549292	C	1.0	not sig	0.209650993546814	1.2372109720256155	sig active	chr16	86542457.0	86542571.0
82	-0.1524026044389379	0.5689674054985971	0.2011603553510871	T	1.0	not sig	0.209650993546814	1.2372109720256155	sig active	chr16	86542457.0	86542571.0
83	0.6034058365486101	0.4573165187823593	0.16168580578981567	G	0.19258215499844536	not sig	0.209650993546814	1.2372109720256155	sig active	chr16	86542457.0	86542571.0
84	0.2394180591799051	0.4141377381565423	0.14641980149787492	C	1.0	not sig	0.209650993546814	1.2372109720256155	sig active	chr16	86542457.0	86542571.0
85	0.5495174612300304	0.20921546267275362	0.07396883619249255	G	1.0	not sig	0.209650993546814	1.2372109720256155	sig active	chr16	86542457.0	86542571.0
86	0.4470979057672997	0.8386655540995746	0.29651305022569124	C	1.0	not sig	0.209650993546814	1.2372109720256155	sig active	chr16	86542457.0	86542571.0
87	-0.07568476588271872	0.2682345680630651	0.09483524101301893	G	1.0	not sig	0.209650993546814	1.2372109720256155	sig active	chr16	86542457.0	86542571.0
88	0.33476430059144635	0.4320036555234289	0.15273635715899694	C	1.0	not sig	0.209650993546814	1.2372109720256155	sig active	chr16	86542457.0	86542571.0
89	0.33476430059144635	0.4320036555234289	0.15273635715899694	C	1.0	not sig	0.209650993546814	1.2372109720256155	sig active	chr16	86542457.0	86542571.0
90	-0.1696099549405613	0.6434256757607835	0.22748532925999337	A	1.0	not sig	0.209650993546814	1.2372109720256155	sig active	chr16	86542457.0	86542571.0
91	0.045608484685039294	0.5172335984899376	0.18286969247487742	G	1.0	not sig	0.209650993546814	1.2372109720256155	sig active	chr16	86542457.0	86542571.0
92	0.045608484685039294	0.5172335984899376	0.18286969247487742	G	1.0	not sig	0.209650993546814	1.2372109720256155	sig active	chr16	86542457.0	86542571.0
93	0.19583381948912965	0.3981442337318465	0.1407652437810552	C	1.0	not sig	0.209650993546814	1.2372109720256155	sig active	chr16	86542457.0	86542571.0
94	0.19583381948912965	0.3981442337318465	0.1407652437810552	C	1.0	not sig	0.209650993546814	1.2372109720256155	sig active	chr16	86542457.0	86542571.0
95	-0.21441409928423716	0.4677344561580661	0.1653691028719852	A	1.0	not sig	0.209650993546814	1.2372109720256155	sig active	chr16	86542457.0	86542571.0
96	0.47402996285439725	0.704444183852964	0.24905862968492692	G	1.0	not sig	0.209650993546814	1.2372109720256155	sig active	chr16	86542457.0	86542571.0
97	0.47402996285439725	0.704444183852964	0.24905862968492692	G	1.0	not sig	0.209650993546814	1.2372109720256155	sig active	chr16	86542457.0	86542571.0
98	0.27175813222549855	0.49830201546805525	0.17617636710819287	T	1.0	not sig	0.209650993546814	1.2372109720256155	sig active	chr16	86542457.0	86542571.0
99	0.27175813222549855	0.49830201546805525	0.17617636710819287	T	1.0	not sig	0.209650993546814	1.2372109720256155	sig active	chr16	86542457.0	86542571.0
100	0.044745380966737025	0.48083976962631864	0.17000253088347358	C	1.0	not sig	0.209650993546814	1.2372109720256155	sig active	chr16	86542457.0	86542571.0
101	0.044745380966737025	0.48083976962631864	0.17000253088347358	C	1.0	not sig	0.209650993546814	1.2372109720256155	sig active	chr16	86542457.0	86542571.0
102	-0.11772631832607396	0.4998973072159681	0.17674038791465294	T	1.0	not sig	0.209650993546814	1.2372109720256155	sig active	chr16	86542457.0	86542571.0
103	-0.027272369260975156	0.5004792054664357	0.17694612001408602	G	1.0	not sig	0.209650993546814	1.2372109720256155	sig active	chr16	86542457.0	86542571.0
104	0.14066903340136222	0.755649094106958	0.2671622993202508	A	1.0	not sig	0.209650993546814	1.2372109720256155	sig active	chr16	86542457.0	86542571.0
