## Supplementary material for "High-throughput functional analysis of IncRNA core promoters elucidatesrules governing tissue-specificity": FENDRR__p1__tile2.chr16:86542551-86542665.plus.av.log2FC.HepG2.txt

delpos	mean.log2FC	sd	se	seq	padj	sig	wt_activ	wt_l2fc	wt_class	tile_chr	tile_start	tile_end
11	-0.06057180864178509	0.16325131043095525	0.05771805432165931	G	1.0	not sig	-0.9322680780857457	0.0952919003930556	not sig	chr16	86542551.0	86542665.0
12	-0.2182385653639754	0.14599363970821666	0.0516165463238928	C	1.0	not sig	-0.9322680780857457	0.0952919003930556	not sig	chr16	86542551.0	86542665.0
13	-0.14989529765969495	0.1173958927942472	0.04150571593913057	G	1.0	not sig	-0.9322680780857457	0.0952919003930556	not sig	chr16	86542551.0	86542665.0
14	-0.07661320460157382	0.1310329212809031	0.046327133598204825	C	1.0	not sig	-0.9322680780857457	0.0952919003930556	not sig	chr16	86542551.0	86542665.0
15	0.10166688226856438	0.09299787297855842	0.032879713309531926	A	1.0	not sig	-0.9322680780857457	0.0952919003930556	not sig	chr16	86542551.0	86542665.0
16	0.03746365726121398	0.15353391796103066	0.05428243726619192	C	1.0	not sig	-0.9322680780857457	0.0952919003930556	not sig	chr16	86542551.0	86542665.0
17	0.12536353999971575	0.1063045698687257	0.03758434111264754	G	1.0	not sig	-0.9322680780857457	0.0952919003930556	not sig	chr16	86542551.0	86542665.0
18	-0.01915115805763369	0.09342078901622936	0.033029236708586755	C	1.0	not sig	-0.9322680780857457	0.0952919003930556	not sig	chr16	86542551.0	86542665.0
19	-0.12845575440055826	0.23394961097194067	0.08271367818710698	G	1.0	not sig	-0.9322680780857457	0.0952919003930556	not sig	chr16	86542551.0	86542665.0
20	-0.12845575440055826	0.23394961097194067	0.08271367818710698	G	1.0	not sig	-0.9322680780857457	0.0952919003930556	not sig	chr16	86542551.0	86542665.0
21	0.07860939394669778	0.08617232631148346	0.03046651814273495	A	1.0	not sig	-0.9322680780857457	0.0952919003930556	not sig	chr16	86542551.0	86542665.0
22	0.07860939394669778	0.08617232631148346	0.03046651814273495	A	1.0	not sig	-0.9322680780857457	0.0952919003930556	not sig	chr16	86542551.0	86542665.0
23	0.11422524804922202	0.18792875684813531	0.06644284917363716	T	1.0	not sig	-0.9322680780857457	0.0952919003930556	not sig	chr16	86542551.0	86542665.0
24	0.11422524804922202	0.18792875684813531	0.06644284917363716	T	1.0	not sig	-0.9322680780857457	0.0952919003930556	not sig	chr16	86542551.0	86542665.0
25	-0.12618269098983687	0.2747407481788418	0.09713552305276232	C	1.0	not sig	-0.9322680780857457	0.0952919003930556	not sig	chr16	86542551.0	86542665.0
26	-0.1859832329423216	0.17952763948750364	0.06347260564601381	T	1.0	not sig	-0.9322680780857457	0.0952919003930556	not sig	chr16	86542551.0	86542665.0
27	0.10447234308210265	0.24423261138098187	0.08634926784719552	C	1.0	not sig	-0.9322680780857457	0.0952919003930556	not sig	chr16	86542551.0	86542665.0
28	0.0410287917002963	0.059621419736046254	0.021079355099663882	T	1.0	not sig	-0.9322680780857457	0.0952919003930556	not sig	chr16	86542551.0	86542665.0
29	-0.0708592485090589	0.20866220226196155	0.07377322909837598	A	1.0	not sig	-0.9322680780857457	0.0952919003930556	not sig	chr16	86542551.0	86542665.0
30	0.06325746183441662	0.11494611772705493	0.04063958965793388	T	1.0	not sig	-0.9322680780857457	0.0952919003930556	not sig	chr16	86542551.0	86542665.0
31	0.06325746183441662	0.11494611772705493	0.04063958965793388	T	1.0	not sig	-0.9322680780857457	0.0952919003930556	not sig	chr16	86542551.0	86542665.0
32	-0.030239801194264684	0.09982212524979245	0.035292450838290565	A	1.0	not sig	-0.9322680780857457	0.0952919003930556	not sig	chr16	86542551.0	86542665.0
33	-0.021367404530594644	0.12593338034684956	0.044524173610501004	T	1.0	not sig	-0.9322680780857457	0.0952919003930556	not sig	chr16	86542551.0	86542665.0
34	-0.021367404530594644	0.12593338034684956	0.044524173610501004	T	1.0	not sig	-0.9322680780857457	0.0952919003930556	not sig	chr16	86542551.0	86542665.0
35	0.037222408526027914	0.07851516156746288	0.0277593015851552	A	1.0	not sig	-0.9322680780857457	0.0952919003930556	not sig	chr16	86542551.0	86542665.0
36	0.10305593009897207	0.1254200573232013	0.044342686515020574	T	1.0	not sig	-0.9322680780857457	0.0952919003930556	not sig	chr16	86542551.0	86542665.0
37	0.10305593009897207	0.1254200573232013	0.044342686515020574	T	1.0	not sig	-0.9322680780857457	0.0952919003930556	not sig	chr16	86542551.0	86542665.0
38	0.10598108064374673	0.08471586582706511	0.02995158160020372	A	1.0	not sig	-0.9322680780857457	0.0952919003930556	not sig	chr16	86542551.0	86542665.0
39	0.014253439708358906	0.16579764551763673	0.058618319725142164	T	1.0	not sig	-0.9322680780857457	0.0952919003930556	not sig	chr16	86542551.0	86542665.0
40	0.014253439708358906	0.16579764551763673	0.058618319725142164	T	1.0	not sig	-0.9322680780857457	0.0952919003930556	not sig	chr16	86542551.0	86542665.0
41	0.011972402784924618	0.08036602021838661	0.028413678936698175	A	1.0	not sig	-0.9322680780857457	0.0952919003930556	not sig	chr16	86542551.0	86542665.0
42	0.011972402784924618	0.08036602021838661	0.028413678936698175	A	1.0	not sig	-0.9322680780857457	0.0952919003930556	not sig	chr16	86542551.0	86542665.0
43	0.011972402784924618	0.08036602021838661	0.028413678936698175	A	1.0	not sig	-0.9322680780857457	0.0952919003930556	not sig	chr16	86542551.0	86542665.0
44	0.1440837897435525	0.14622356593668584	0.05169783752155441	G	1.0	not sig	-0.9322680780857457	0.0952919003930556	not sig	chr16	86542551.0	86542665.0
45	0.1478327170901428	0.20474374154271235	0.07238784402517887	A	1.0	not sig	-0.9322680780857457	0.0952919003930556	not sig	chr16	86542551.0	86542665.0
46	0.1478327170901428	0.20474374154271235	0.07238784402517887	A	1.0	not sig	-0.9322680780857457	0.0952919003930556	not sig	chr16	86542551.0	86542665.0
47	-0.08015222746995468	0.11918321425011268	0.04213762949993192	T	1.0	not sig	-0.9322680780857457	0.0952919003930556	not sig	chr16	86542551.0	86542665.0
48	0.23577205515469507	0.13761382891498405	0.0486538358054153	C	1.0	not sig	-0.9322680780857457	0.0952919003930556	not sig	chr16	86542551.0	86542665.0
49	0.23577205515469507	0.13761382891498405	0.0486538358054153	C	1.0	not sig	-0.9322680780857457	0.0952919003930556	not sig	chr16	86542551.0	86542665.0
50	0.23577205515469507	0.13761382891498405	0.0486538358054153	C	1.0	not sig	-0.9322680780857457	0.0952919003930556	not sig	chr16	86542551.0	86542665.0
51	0.23577205515469507	0.13761382891498405	0.0486538358054153	C	1.0	not sig	-0.9322680780857457	0.0952919003930556	not sig	chr16	86542551.0	86542665.0
52	0.23577205515469507	0.13761382891498405	0.0486538358054153	C	1.0	not sig	-0.9322680780857457	0.0952919003930556	not sig	chr16	86542551.0	86542665.0
53	0.08812212049025976	0.2197989624316063	0.077710668416578	A	1.0	not sig	-0.9322680780857457	0.0952919003930556	not sig	chr16	86542551.0	86542665.0
54	0.022284690937513854	0.13313709173618668	0.04707107019705652	G	1.0	not sig	-0.9322680780857457	0.0952919003930556	not sig	chr16	86542551.0	86542665.0
55	-0.012029942979049246	0.121859087193482	0.04308369345185694	A	1.0	not sig	-0.9322680780857457	0.0952919003930556	not sig	chr16	86542551.0	86542665.0
56	-0.012029942979049246	0.121859087193482	0.04308369345185694	A	1.0	not sig	-0.9322680780857457	0.0952919003930556	not sig	chr16	86542551.0	86542665.0
57	-0.15142389865746522	0.11755916665199435	0.04156344196513232	C	1.0	not sig	-0.9322680780857457	0.0952919003930556	not sig	chr16	86542551.0	86542665.0
58	-0.1074054952076754	0.14351059257863671	0.05073865659222692	T	1.0	not sig	-0.9322680780857457	0.0952919003930556	not sig	chr16	86542551.0	86542665.0
59	-0.1074054952076754	0.14351059257863671	0.05073865659222692	T	1.0	not sig	-0.9322680780857457	0.0952919003930556	not sig	chr16	86542551.0	86542665.0
60	-0.12945827413722738	0.22070869678716826	0.07803230808252612	G	1.0	not sig	-0.9322680780857457	0.0952919003930556	not sig	chr16	86542551.0	86542665.0
61	-0.2539993969766349	0.19988429192427598	0.07066976913616349	T	1.0	not sig	-0.9322680780857457	0.0952919003930556	not sig	chr16	86542551.0	86542665.0
62	-0.2539993969766349	0.19988429192427598	0.07066976913616349	T	1.0	not sig	-0.9322680780857457	0.0952919003930556	not sig	chr16	86542551.0	86542665.0
63	-0.2539993969766349	0.19988429192427598	0.07066976913616349	T	1.0	not sig	-0.9322680780857457	0.0952919003930556	not sig	chr16	86542551.0	86542665.0
64	-0.17605337504087062	0.10703202308240038	0.037841534662840196	A	1.0	not sig	-0.9322680780857457	0.0952919003930556	not sig	chr16	86542551.0	86542665.0
65	0.03361598324817193	0.12081010845227608	0.042712823461243325	C	1.0	not sig	-0.9322680780857457	0.0952919003930556	not sig	chr16	86542551.0	86542665.0
66	0.051347402492315675	0.18676936022369472	0.06603294056602378	G	1.0	not sig	-0.9322680780857457	0.0952919003930556	not sig	chr16	86542551.0	86542665.0
67	0.10943158872677447	0.23094386399028158	0.0816509861504759	T	1.0	not sig	-0.9322680780857457	0.0952919003930556	not sig	chr16	86542551.0	86542665.0
68	0.10943158872677447	0.23094386399028158	0.0816509861504759	T	1.0	not sig	-0.9322680780857457	0.0952919003930556	not sig	chr16	86542551.0	86542665.0
69	-0.133453807649779	0.17164070583570248	0.06068415351203532	A	1.0	not sig	-0.9322680780857457	0.0952919003930556	not sig	chr16	86542551.0	86542665.0
70	-0.133453807649779	0.17164070583570248	0.06068415351203532	A	1.0	not sig	-0.9322680780857457	0.0952919003930556	not sig	chr16	86542551.0	86542665.0
71	-0.133453807649779	0.17164070583570248	0.06068415351203532	A	1.0	not sig	-0.9322680780857457	0.0952919003930556	not sig	chr16	86542551.0	86542665.0
72	-0.03147882390760286	0.19795030482731288	0.06998600144066855	C	1.0	not sig	-0.9322680780857457	0.0952919003930556	not sig	chr16	86542551.0	86542665.0
73	-0.03147882390760286	0.19795030482731288	0.06998600144066855	C	1.0	not sig	-0.9322680780857457	0.0952919003930556	not sig	chr16	86542551.0	86542665.0
74	-0.03147882390760286	0.19795030482731288	0.06998600144066855	C	1.0	not sig	-0.9322680780857457	0.0952919003930556	not sig	chr16	86542551.0	86542665.0
75	0.20453909580720656	0.1383977297599672	0.048930986607048026	T	1.0	not sig	-0.9322680780857457	0.0952919003930556	not sig	chr16	86542551.0	86542665.0
76	-0.2143151252869532	0.18918004852087952	0.066885247587157	G	1.0	not sig	-0.9322680780857457	0.0952919003930556	not sig	chr16	86542551.0	86542665.0
77	0.08501554081869202	0.20629336171372137	0.07293571749077084	T	1.0	not sig	-0.9322680780857457	0.0952919003930556	not sig	chr16	86542551.0	86542665.0
78	0.07338141591974968	0.14122910591708884	0.04993202924744334	A	1.0	not sig	-0.9322680780857457	0.0952919003930556	not sig	chr16	86542551.0	86542665.0
79	0.07338141591974968	0.14122910591708884	0.04993202924744334	A	1.0	not sig	-0.9322680780857457	0.0952919003930556	not sig	chr16	86542551.0	86542665.0
80	0.07338141591974968	0.14122910591708884	0.04993202924744334	A	1.0	not sig	-0.9322680780857457	0.0952919003930556	not sig	chr16	86542551.0	86542665.0
81	-0.10161164647123348	0.1567478629133008	0.05541873840124717	C	1.0	not sig	-0.9322680780857457	0.0952919003930556	not sig	chr16	86542551.0	86542665.0
82	0.09573512331376562	0.16485827102550873	0.058286200688413475	T	1.0	not sig	-0.9322680780857457	0.0952919003930556	not sig	chr16	86542551.0	86542665.0
83	0.09573512331376562	0.16485827102550873	0.058286200688413475	T	1.0	not sig	-0.9322680780857457	0.0952919003930556	not sig	chr16	86542551.0	86542665.0
84	-0.23440451453846256	0.12795709692915685	0.04523966546977558	C	1.0	not sig	-0.9322680780857457	0.0952919003930556	not sig	chr16	86542551.0	86542665.0
85	-0.23440451453846256	0.12795709692915685	0.04523966546977558	C	1.0	not sig	-0.9322680780857457	0.0952919003930556	not sig	chr16	86542551.0	86542665.0
86	0.39126116968343483	0.1729764931117002	0.06115642563257567	T	0.00022419356661726634	sig	-0.9322680780857457	0.0952919003930556	not sig	chr16	86542551.0	86542665.0
87	-0.16536142992201974	0.13803393843456416	0.04880236695048336	G	1.0	not sig	-0.9322680780857457	0.0952919003930556	not sig	chr16	86542551.0	86542665.0
88	0.018069357885517084	0.15253661885480851	0.05392983878575144	C	1.0	not sig	-0.9322680780857457	0.0952919003930556	not sig	chr16	86542551.0	86542665.0
89	0.018069357885517084	0.15253661885480851	0.05392983878575144	C	1.0	not sig	-0.9322680780857457	0.0952919003930556	not sig	chr16	86542551.0	86542665.0
90	0.15903926699996493	0.149273093901231	0.052776008473128355	A	1.0	not sig	-0.9322680780857457	0.0952919003930556	not sig	chr16	86542551.0	86542665.0
91	-0.05508689202121715	0.272049777681057	0.09618412130928403	G	1.0	not sig	-0.9322680780857457	0.0952919003930556	not sig	chr16	86542551.0	86542665.0
92	-0.05508689202121715	0.272049777681057	0.09618412130928403	G	1.0	not sig	-0.9322680780857457	0.0952919003930556	not sig	chr16	86542551.0	86542665.0
93	-0.05508689202121715	0.272049777681057	0.09618412130928403	G	1.0	not sig	-0.9322680780857457	0.0952919003930556	not sig	chr16	86542551.0	86542665.0
94	-0.18097348219719397	0.13244185299840341	0.04682526618404147	C	1.0	not sig	-0.9322680780857457	0.0952919003930556	not sig	chr16	86542551.0	86542665.0
95	-0.18097348219719397	0.13244185299840341	0.04682526618404147	C	1.0	not sig	-0.9322680780857457	0.0952919003930556	not sig	chr16	86542551.0	86542665.0
96	0.11222704197635418	0.09754021415994205	0.03448567343544156	T	1.0	not sig	-0.9322680780857457	0.0952919003930556	not sig	chr16	86542551.0	86542665.0
97	0.11222704197635418	0.09754021415994205	0.03448567343544156	T	1.0	not sig	-0.9322680780857457	0.0952919003930556	not sig	chr16	86542551.0	86542665.0
98	0.11222704197635418	0.09754021415994205	0.03448567343544156	T	1.0	not sig	-0.9322680780857457	0.0952919003930556	not sig	chr16	86542551.0	86542665.0
99	0.18919125672796758	0.22879240164060805	0.08089032934201507	G	1.0	not sig	-0.9322680780857457	0.0952919003930556	not sig	chr16	86542551.0	86542665.0
100	-0.03720232789325659	0.15599743800291024	0.055153423129792926	C	1.0	not sig	-0.9322680780857457	0.0952919003930556	not sig	chr16	86542551.0	86542665.0
101	-0.03720232789325659	0.15599743800291024	0.055153423129792926	C	1.0	not sig	-0.9322680780857457	0.0952919003930556	not sig	chr16	86542551.0	86542665.0
102	0.2524211037334706	0.15804963378996223	0.05587898390846639	A	1.0	not sig	-0.9322680780857457	0.0952919003930556	not sig	chr16	86542551.0	86542665.0
103	0.0165790581217916	0.10901267525986824	0.0385418009557699	T	1.0	not sig	-0.9322680780857457	0.0952919003930556	not sig	chr16	86542551.0	86542665.0
104	-0.17701632850170929	0.20857533122699645	0.07374251554941973	C	1.0	not sig	-0.9322680780857457	0.0952919003930556	not sig	chr16	86542551.0	86542665.0
