## Supplementary material for "High-throughput functional analysis of IncRNA core promoters elucidatesrules governing tissue-specificity": FOXF1__p__tile1.chr16:86543137-86543251.plus.av.log2FC.HepG2.txt

delpos	mean.log2FC	sd	se	seq	padj	sig	wt_activ	wt_l2fc	wt_class	tile_chr	tile_start	tile_end
11	-0.5181492093183566	0.2302040123513132	0.08138940909498264	T	0.00026388788600003525	sig	0.131868809892046	1.1594287883708474	sig active	chr16	86543137.0	86543251.0
12	-0.5181492093183566	0.2302040123513132	0.08138940909498264	T	0.00026388788600003525	sig	0.131868809892046	1.1594287883708474	sig active	chr16	86543137.0	86543251.0
13	-0.2883045693173292	0.13175202638527916	0.04658137564604991	C	1.0	not sig	0.131868809892046	1.1594287883708474	sig active	chr16	86543137.0	86543251.0
14	-0.370309661441782	0.24263573526338675	0.08578468688146233	G	1.0	not sig	0.131868809892046	1.1594287883708474	sig active	chr16	86543137.0	86543251.0
15	0.4058735302546643	0.15822423528054902	0.05594071485746599	T	0.0008887402465825189	sig	0.131868809892046	1.1594287883708474	sig active	chr16	86543137.0	86543251.0
16	0.4058735302546643	0.15822423528054902	0.05594071485746599	T	0.0008887402465825189	sig	0.131868809892046	1.1594287883708474	sig active	chr16	86543137.0	86543251.0
17	0.4058735302546643	0.15822423528054902	0.05594071485746599	T	0.0008887402465825189	sig	0.131868809892046	1.1594287883708474	sig active	chr16	86543137.0	86543251.0
18	0.4058735302546643	0.15822423528054902	0.05594071485746599	T	0.0008887402465825189	sig	0.131868809892046	1.1594287883708474	sig active	chr16	86543137.0	86543251.0
19	0.36044909522826685	0.12998577741318673	0.045956912333334744	C	0.008123873337113669	sig	0.131868809892046	1.1594287883708474	sig active	chr16	86543137.0	86543251.0
20	0.36044909522826685	0.12998577741318673	0.045956912333334744	C	0.008123873337113669	sig	0.131868809892046	1.1594287883708474	sig active	chr16	86543137.0	86543251.0
21	-0.04325055635175539	0.09750760669190991	0.03447414495456014	G	1.0	not sig	0.131868809892046	1.1594287883708474	sig active	chr16	86543137.0	86543251.0
22	-0.216702187952052	0.1668568877405969	0.05899281840452928	C	1.0	not sig	0.131868809892046	1.1594287883708474	sig active	chr16	86543137.0	86543251.0
23	-0.216702187952052	0.1668568877405969	0.05899281840452928	C	1.0	not sig	0.131868809892046	1.1594287883708474	sig active	chr16	86543137.0	86543251.0
24	0.0043178340729133485	0.18297726697634623	0.06469223314097787	T	1.0	not sig	0.131868809892046	1.1594287883708474	sig active	chr16	86543137.0	86543251.0
25	-0.15602985096049887	0.11167281826047447	0.0394823035330972	G	1.0	not sig	0.131868809892046	1.1594287883708474	sig active	chr16	86543137.0	86543251.0
26	-0.1048511695918356	0.10993103304257314	0.03886648946362294	C	1.0	not sig	0.131868809892046	1.1594287883708474	sig active	chr16	86543137.0	86543251.0
27	0.03306278164727499	0.24573414041704453	0.08688013852896972	G	1.0	not sig	0.131868809892046	1.1594287883708474	sig active	chr16	86543137.0	86543251.0
28	0.10645157889319955	0.14113135914048583	0.049897470543155784	C	1.0	not sig	0.131868809892046	1.1594287883708474	sig active	chr16	86543137.0	86543251.0
29	0.34353948354298364	0.13290364475922808	0.04698853422682907	T	1.0	not sig	0.131868809892046	1.1594287883708474	sig active	chr16	86543137.0	86543251.0
30	0.07653891259003096	0.1852464964783102	0.06549452692543152	C	1.0	not sig	0.131868809892046	1.1594287883708474	sig active	chr16	86543137.0	86543251.0
31	-0.030529742366586614	0.1688400490597915	0.059693971813023966	T	1.0	not sig	0.131868809892046	1.1594287883708474	sig active	chr16	86543137.0	86543251.0
32	0.04513452556039691	0.1789175051859807	0.06325689059499312	G	1.0	not sig	0.131868809892046	1.1594287883708474	sig active	chr16	86543137.0	86543251.0
33	0.04394879347308249	0.16752377129989776	0.05922859734805101	C	1.0	not sig	0.131868809892046	1.1594287883708474	sig active	chr16	86543137.0	86543251.0
34	0.04394879347308249	0.16752377129989776	0.05922859734805101	C	1.0	not sig	0.131868809892046	1.1594287883708474	sig active	chr16	86543137.0	86543251.0
35	0.04394879347308249	0.16752377129989776	0.05922859734805101	C	1.0	not sig	0.131868809892046	1.1594287883708474	sig active	chr16	86543137.0	86543251.0
36	0.04394879347308249	0.16752377129989776	0.05922859734805101	C	1.0	not sig	0.131868809892046	1.1594287883708474	sig active	chr16	86543137.0	86543251.0
37	-0.11272209329555269	0.18514090445992512	0.06545719450931188	G	1.0	not sig	0.131868809892046	1.1594287883708474	sig active	chr16	86543137.0	86543251.0
38	-0.11272209329555269	0.18514090445992512	0.06545719450931188	G	1.0	not sig	0.131868809892046	1.1594287883708474	sig active	chr16	86543137.0	86543251.0
39	-0.006624879488866309	0.17260861663843372	0.061026361658132806	C	1.0	not sig	0.131868809892046	1.1594287883708474	sig active	chr16	86543137.0	86543251.0
40	0.06898438505600389	0.14128552035998554	0.049951974765007894	G	1.0	not sig	0.131868809892046	1.1594287883708474	sig active	chr16	86543137.0	86543251.0
41	0.06898438505600389	0.14128552035998554	0.049951974765007894	G	1.0	not sig	0.131868809892046	1.1594287883708474	sig active	chr16	86543137.0	86543251.0
42	-0.20846421630085957	0.28286554550952225	0.10000807269690756	C	1.0	not sig	0.131868809892046	1.1594287883708474	sig active	chr16	86543137.0	86543251.0
43	0.3709480739637003	0.19522407287066124	0.06902213288885063	T	0.4833892857972845	not sig	0.131868809892046	1.1594287883708474	sig active	chr16	86543137.0	86543251.0
44	0.5139447616086896	0.18566661705008136	0.0656430619780392	G	1.504155748579398e-08	sig	0.131868809892046	1.1594287883708474	sig active	chr16	86543137.0	86543251.0
45	0.010366765918304058	0.24398733244168527	0.08626254864656609	C	1.0	not sig	0.131868809892046	1.1594287883708474	sig active	chr16	86543137.0	86543251.0
46	0.010366765918304058	0.24398733244168527	0.08626254864656609	C	1.0	not sig	0.131868809892046	1.1594287883708474	sig active	chr16	86543137.0	86543251.0
47	0.010366765918304058	0.24398733244168527	0.08626254864656609	C	1.0	not sig	0.131868809892046	1.1594287883708474	sig active	chr16	86543137.0	86543251.0
48	0.16314480498615086	0.18589331754681593	0.06572321270730888	G	1.0	not sig	0.131868809892046	1.1594287883708474	sig active	chr16	86543137.0	86543251.0
49	-0.04308346715893252	0.19866315964911574	0.07023803367991771	C	1.0	not sig	0.131868809892046	1.1594287883708474	sig active	chr16	86543137.0	86543251.0
50	-0.04308346715893252	0.19866315964911574	0.07023803367991771	C	1.0	not sig	0.131868809892046	1.1594287883708474	sig active	chr16	86543137.0	86543251.0
51	-0.04308346715893252	0.19866315964911574	0.07023803367991771	C	1.0	not sig	0.131868809892046	1.1594287883708474	sig active	chr16	86543137.0	86543251.0
52	0.32287602886814015	0.13105815970447657	0.046336056728432454	G	0.031244256764643156	sig	0.131868809892046	1.1594287883708474	sig active	chr16	86543137.0	86543251.0
53	-0.24695957048261585	0.1377342527800607	0.0486964120712215	C	1.0	not sig	0.131868809892046	1.1594287883708474	sig active	chr16	86543137.0	86543251.0
54	0.05114709543172974	0.25428708436392655	0.08990406086094407	T	1.0	not sig	0.131868809892046	1.1594287883708474	sig active	chr16	86543137.0	86543251.0
55	-0.06681946252029228	0.17378060571554327	0.06144072237008317	C	1.0	not sig	0.131868809892046	1.1594287883708474	sig active	chr16	86543137.0	86543251.0
56	0.07134811367715846	0.14215965304746517	0.05026102734049473	G	1.0	not sig	0.131868809892046	1.1594287883708474	sig active	chr16	86543137.0	86543251.0
57	-0.07635108401779028	0.18965832027021626	0.06705434218575998	C	1.0	not sig	0.131868809892046	1.1594287883708474	sig active	chr16	86543137.0	86543251.0
58	0.0703671673059969	0.14600791210179534	0.051621592377034425	A	1.0	not sig	0.131868809892046	1.1594287883708474	sig active	chr16	86543137.0	86543251.0
59	0.0703671673059969	0.14600791210179534	0.051621592377034425	A	1.0	not sig	0.131868809892046	1.1594287883708474	sig active	chr16	86543137.0	86543251.0
60	0.17971868798251492	0.20139213284050195	0.07120287140457046	G	1.0	not sig	0.131868809892046	1.1594287883708474	sig active	chr16	86543137.0	86543251.0
61	0.05932355051973056	0.2034611024632109	0.07193436262971369	C	1.0	not sig	0.131868809892046	1.1594287883708474	sig active	chr16	86543137.0	86543251.0
62	0.1159426344072432	0.15231668522165198	0.05385208050404345	T	1.0	not sig	0.131868809892046	1.1594287883708474	sig active	chr16	86543137.0	86543251.0
63	0.2409237619907877	0.12231004068482819	0.043243129587722265	G	1.0	not sig	0.131868809892046	1.1594287883708474	sig active	chr16	86543137.0	86543251.0
64	0.05992218456583497	0.12435895416066699	0.04396752989413732	C	1.0	not sig	0.131868809892046	1.1594287883708474	sig active	chr16	86543137.0	86543251.0
65	0.19365731046499976	0.14554779702549214	0.05145891713174435	T	1.0	not sig	0.131868809892046	1.1594287883708474	sig active	chr16	86543137.0	86543251.0
66	0.15527323929783388	0.13356622349850564	0.04722279118663566	G	1.0	not sig	0.131868809892046	1.1594287883708474	sig active	chr16	86543137.0	86543251.0
67	0.15527323929783388	0.13356622349850564	0.04722279118663566	G	1.0	not sig	0.131868809892046	1.1594287883708474	sig active	chr16	86543137.0	86543251.0
68	0.15527323929783388	0.13356622349850564	0.04722279118663566	G	1.0	not sig	0.131868809892046	1.1594287883708474	sig active	chr16	86543137.0	86543251.0
69	0.11931110070741303	0.14603151913034138	0.05162993872201871	C	1.0	not sig	0.131868809892046	1.1594287883708474	sig active	chr16	86543137.0	86543251.0
70	-0.035247992726717386	0.2483505218875161	0.08780516906894036	G	1.0	not sig	0.131868809892046	1.1594287883708474	sig active	chr16	86543137.0	86543251.0
71	0.34006392350350323	0.25746592355033643	0.09102795023345005	A	1.0	not sig	0.131868809892046	1.1594287883708474	sig active	chr16	86543137.0	86543251.0
72	0.05011230911728626	0.27983653280981824	0.09893715498677713	G	1.0	not sig	0.131868809892046	1.1594287883708474	sig active	chr16	86543137.0	86543251.0
73	-0.05005774585054396	0.2357973504235757	0.08336695273516549	T	1.0	not sig	0.131868809892046	1.1594287883708474	sig active	chr16	86543137.0	86543251.0
74	0.18755022701662583	0.16537800043728704	0.05846995278413874	C	1.0	not sig	0.131868809892046	1.1594287883708474	sig active	chr16	86543137.0	86543251.0
75	0.18755022701662583	0.16537800043728704	0.05846995278413874	C	1.0	not sig	0.131868809892046	1.1594287883708474	sig active	chr16	86543137.0	86543251.0
76	0.04977422770849023	0.18679074251058972	0.06604050034605415	G	1.0	not sig	0.131868809892046	1.1594287883708474	sig active	chr16	86543137.0	86543251.0
77	-0.07487150780073965	0.2542739812521195	0.08989942821133735	A	1.0	not sig	0.131868809892046	1.1594287883708474	sig active	chr16	86543137.0	86543251.0
78	-0.07487150780073965	0.2542739812521195	0.08989942821133735	A	1.0	not sig	0.131868809892046	1.1594287883708474	sig active	chr16	86543137.0	86543251.0
79	-0.07487150780073965	0.2542739812521195	0.08989942821133735	A	1.0	not sig	0.131868809892046	1.1594287883708474	sig active	chr16	86543137.0	86543251.0
80	-0.07487150780073965	0.2542739812521195	0.08989942821133735	A	1.0	not sig	0.131868809892046	1.1594287883708474	sig active	chr16	86543137.0	86543251.0
81	-0.07487150780073965	0.2542739812521195	0.08989942821133735	A	1.0	not sig	0.131868809892046	1.1594287883708474	sig active	chr16	86543137.0	86543251.0
82	-0.003031210650850602	0.18881587441793768	0.06675649259829565	T	1.0	not sig	0.131868809892046	1.1594287883708474	sig active	chr16	86543137.0	86543251.0
83	-0.08231536780594828	0.28479093847909565	0.1006888019095247	C	1.0	not sig	0.131868809892046	1.1594287883708474	sig active	chr16	86543137.0	86543251.0
84	-0.08231536780594828	0.28479093847909565	0.1006888019095247	C	1.0	not sig	0.131868809892046	1.1594287883708474	sig active	chr16	86543137.0	86543251.0
85	-0.08231536780594828	0.28479093847909565	0.1006888019095247	C	1.0	not sig	0.131868809892046	1.1594287883708474	sig active	chr16	86543137.0	86543251.0
86	0.10764979654612289	0.1686288276107359	0.05961929375354433	G	1.0	not sig	0.131868809892046	1.1594287883708474	sig active	chr16	86543137.0	86543251.0
87	0.10764979654612289	0.1686288276107359	0.05961929375354433	G	1.0	not sig	0.131868809892046	1.1594287883708474	sig active	chr16	86543137.0	86543251.0
88	0.10764979654612289	0.1686288276107359	0.05961929375354433	G	1.0	not sig	0.131868809892046	1.1594287883708474	sig active	chr16	86543137.0	86543251.0
89	-0.02142886210306949	0.15346784123096135	0.0542590756142366	A	1.0	not sig	0.131868809892046	1.1594287883708474	sig active	chr16	86543137.0	86543251.0
90	0.29949394618500474	0.18449967068638046	0.06523048413451224	G	0.7659365495716977	not sig	0.131868809892046	1.1594287883708474	sig active	chr16	86543137.0	86543251.0
91	0.13116196039653483	0.20829320669598597	0.07364276946491143	C	1.0	not sig	0.131868809892046	1.1594287883708474	sig active	chr16	86543137.0	86543251.0
92	0.22676699291671418	0.2964841538992095	0.1048229778682435	G	1.0	not sig	0.131868809892046	1.1594287883708474	sig active	chr16	86543137.0	86543251.0
93	0.22676699291671418	0.2964841538992095	0.1048229778682435	G	1.0	not sig	0.131868809892046	1.1594287883708474	sig active	chr16	86543137.0	86543251.0
94	0.08384973656623608	0.16767840913924184	0.059283270080465134	C	1.0	not sig	0.131868809892046	1.1594287883708474	sig active	chr16	86543137.0	86543251.0
95	0.23646299401368526	0.23363981674253537	0.0826041493869145	G	1.0	not sig	0.131868809892046	1.1594287883708474	sig active	chr16	86543137.0	86543251.0
96	0.26548646932345177	0.1285262136237515	0.04544087860679275	C	1.0	not sig	0.131868809892046	1.1594287883708474	sig active	chr16	86543137.0	86543251.0
97	0.143167760710375	0.19151717885116248	0.06771154793968691	A	1.0	not sig	0.131868809892046	1.1594287883708474	sig active	chr16	86543137.0	86543251.0
98	0.3258727890367975	0.11597975374344893	0.041005035176169304	G	0.7107494025700692	not sig	0.131868809892046	1.1594287883708474	sig active	chr16	86543137.0	86543251.0
99	-0.05708803322005869	0.14613520158953244	0.05166659600701076	T	1.0	not sig	0.131868809892046	1.1594287883708474	sig active	chr16	86543137.0	86543251.0
100	-0.05708803322005869	0.14613520158953244	0.05166659600701076	T	1.0	not sig	0.131868809892046	1.1594287883708474	sig active	chr16	86543137.0	86543251.0
101	-0.016060372490403804	0.2675359958540906	0.09458825843996176	C	1.0	not sig	0.131868809892046	1.1594287883708474	sig active	chr16	86543137.0	86543251.0
102	0.12372991511677901	0.15254855474612258	0.05393405876059528	T	1.0	not sig	0.131868809892046	1.1594287883708474	sig active	chr16	86543137.0	86543251.0
103	0.12372991511677901	0.15254855474612258	0.05393405876059528	T	1.0	not sig	0.131868809892046	1.1594287883708474	sig active	chr16	86543137.0	86543251.0
104	0.7835841981628444	0.06074743981937651	0.021477463318001416	C	1.1746270958830304e-21	sig	0.131868809892046	1.1594287883708474	sig active	chr16	86543137.0	86543251.0
