## Supplementary material for "High-throughput functional analysis of IncRNA core promoters elucidatesrules governing tissue-specificity": FOXF1__p__tile2.chr16:86543231-86543345.plus.av.log2FC.HepG2.txt

delpos	mean.log2FC	sd	se	seq	padj	sig	wt_activ	wt_l2fc	wt_class	tile_chr	tile_start	tile_end
11	1.5700113969580016	0.18087104307852717	0.06394757054055536	C	2.2397478625684595e-64	sig	0.5043257134036978	1.5318856918824992	sig active	chr16	86543231.0	86543345.0
12	1.5700113969580016	0.18087104307852717	0.06394757054055536	C	2.2397478625684595e-64	sig	0.5043257134036978	1.5318856918824992	sig active	chr16	86543231.0	86543345.0
13	-0.5094528322755243	0.11498518094135945	0.040653400589798716	G	3.3512097649527024e-09	sig	0.5043257134036978	1.5318856918824992	sig active	chr16	86543231.0	86543345.0
14	-0.5094528322755243	0.11498518094135945	0.040653400589798716	G	3.3512097649527024e-09	sig	0.5043257134036978	1.5318856918824992	sig active	chr16	86543231.0	86543345.0
15	-0.5094528322755243	0.11498518094135945	0.040653400589798716	G	3.3512097649527024e-09	sig	0.5043257134036978	1.5318856918824992	sig active	chr16	86543231.0	86543345.0
16	-0.5094528322755243	0.11498518094135945	0.040653400589798716	G	3.3512097649527024e-09	sig	0.5043257134036978	1.5318856918824992	sig active	chr16	86543231.0	86543345.0
17	-0.13954162029814882	0.15115805722171	0.053442443646227654	C	1.0	not sig	0.5043257134036978	1.5318856918824992	sig active	chr16	86543231.0	86543345.0
18	-0.93883570356819	0.3046789936195038	0.10772029123672199	G	6.740998761538014e-19	sig	0.5043257134036978	1.5318856918824992	sig active	chr16	86543231.0	86543345.0
19	-0.93883570356819	0.3046789936195038	0.10772029123672199	G	6.740998761538014e-19	sig	0.5043257134036978	1.5318856918824992	sig active	chr16	86543231.0	86543345.0
20	-0.93883570356819	0.3046789936195038	0.10772029123672199	G	6.740998761538014e-19	sig	0.5043257134036978	1.5318856918824992	sig active	chr16	86543231.0	86543345.0
21	-0.93883570356819	0.3046789936195038	0.10772029123672199	G	6.740998761538014e-19	sig	0.5043257134036978	1.5318856918824992	sig active	chr16	86543231.0	86543345.0
22	-0.1817289022196545	0.19392306837696371	0.06856215833892679	A	1.0	not sig	0.5043257134036978	1.5318856918824992	sig active	chr16	86543231.0	86543345.0
23	-0.35863147856793964	0.1624424442485469	0.057432076940332595	G	1.0	not sig	0.5043257134036978	1.5318856918824992	sig active	chr16	86543231.0	86543345.0
24	-0.22471748978550682	0.30217772487364913	0.10683595919084009	A	1.0	not sig	0.5043257134036978	1.5318856918824992	sig active	chr16	86543231.0	86543345.0
25	-0.04106127040472121	0.18279073786663058	0.06462628514179355	G	1.0	not sig	0.5043257134036978	1.5318856918824992	sig active	chr16	86543231.0	86543345.0
26	0.15844986160129715	0.0993450378558936	0.035123774972568314	T	1.0	not sig	0.5043257134036978	1.5318856918824992	sig active	chr16	86543231.0	86543345.0
27	-0.09616946026932181	0.22136560560493307	0.0782645604223575	G	1.0	not sig	0.5043257134036978	1.5318856918824992	sig active	chr16	86543231.0	86543345.0
28	-0.09616946026932181	0.22136560560493307	0.0782645604223575	G	1.0	not sig	0.5043257134036978	1.5318856918824992	sig active	chr16	86543231.0	86543345.0
29	-0.09616946026932181	0.22136560560493307	0.0782645604223575	G	1.0	not sig	0.5043257134036978	1.5318856918824992	sig active	chr16	86543231.0	86543345.0
30	-0.2524970869480728	0.15185572342022285	0.053689105896214194	T	1.0	not sig	0.5043257134036978	1.5318856918824992	sig active	chr16	86543231.0	86543345.0
31	-0.6062737771126288	0.30286827947238215	0.10708010711061192	A	0.0001269569528100929	sig	0.5043257134036978	1.5318856918824992	sig active	chr16	86543231.0	86543345.0
32	-0.7907645571441764	0.1479431229852554	0.052305792746394734	G	1.1134786718217525e-15	sig	0.5043257134036978	1.5318856918824992	sig active	chr16	86543231.0	86543345.0
33	-0.7907645571441764	0.1479431229852554	0.052305792746394734	G	1.1134786718217525e-15	sig	0.5043257134036978	1.5318856918824992	sig active	chr16	86543231.0	86543345.0
34	-1.070714046376183	0.21834638104820756	0.07719710334336471	C	4.3238435623955144e-27	sig	0.5043257134036978	1.5318856918824992	sig active	chr16	86543231.0	86543345.0
35	-0.5017457467767198	0.40769424566991586	0.14414168288196585	G	0.07531429722315988	not sig	0.5043257134036978	1.5318856918824992	sig active	chr16	86543231.0	86543345.0
36	-0.5017457467767198	0.40769424566991586	0.14414168288196585	G	0.07531429722315988	not sig	0.5043257134036978	1.5318856918824992	sig active	chr16	86543231.0	86543345.0
37	0.05622761584633654	0.2055471302081409	0.07267188481180534	T	1.0	not sig	0.5043257134036978	1.5318856918824992	sig active	chr16	86543231.0	86543345.0
38	0.12103623175864645	0.1465134710108798	0.051800334443485876	C	1.0	not sig	0.5043257134036978	1.5318856918824992	sig active	chr16	86543231.0	86543345.0
39	0.12103623175864645	0.1465134710108798	0.051800334443485876	C	1.0	not sig	0.5043257134036978	1.5318856918824992	sig active	chr16	86543231.0	86543345.0
40	0.12103623175864645	0.1465134710108798	0.051800334443485876	C	1.0	not sig	0.5043257134036978	1.5318856918824992	sig active	chr16	86543231.0	86543345.0
41	-0.7494304652578807	0.1810009844210903	0.0639935117427968	T	5.569334598644303e-14	sig	0.5043257134036978	1.5318856918824992	sig active	chr16	86543231.0	86543345.0
42	-0.2821758063165889	0.12201177704512554	0.043137677466614704	C	1.0	not sig	0.5043257134036978	1.5318856918824992	sig active	chr16	86543231.0	86543345.0
43	-0.022799624682803485	0.1351189095907167	0.04777174861906391	G	1.0	not sig	0.5043257134036978	1.5318856918824992	sig active	chr16	86543231.0	86543345.0
44	-0.6752875266516558	0.3010998730209548	0.10645488101376276	C	2.24342323773462e-09	sig	0.5043257134036978	1.5318856918824992	sig active	chr16	86543231.0	86543345.0
45	-0.3458848649031304	0.10859501217180424	0.03839413475485922	G	0.11449142454940922	not sig	0.5043257134036978	1.5318856918824992	sig active	chr16	86543231.0	86543345.0
46	-0.3458848649031304	0.10859501217180424	0.03839413475485922	G	0.11449142454940922	not sig	0.5043257134036978	1.5318856918824992	sig active	chr16	86543231.0	86543345.0
47	-0.3458848649031304	0.10859501217180424	0.03839413475485922	G	0.11449142454940922	not sig	0.5043257134036978	1.5318856918824992	sig active	chr16	86543231.0	86543345.0
48	-0.24300078636361458	0.19818174950946657	0.07006782949277877	A	1.0	not sig	0.5043257134036978	1.5318856918824992	sig active	chr16	86543231.0	86543345.0
49	-0.24300078636361458	0.19818174950946657	0.07006782949277877	A	1.0	not sig	0.5043257134036978	1.5318856918824992	sig active	chr16	86543231.0	86543345.0
50	0.017035809476476545	0.1499932539096986	0.05303062348589175	C	1.0	not sig	0.5043257134036978	1.5318856918824992	sig active	chr16	86543231.0	86543345.0
51	-0.3050968953305469	0.15715168337684907	0.0555615104953256	T	1.0	not sig	0.5043257134036978	1.5318856918824992	sig active	chr16	86543231.0	86543345.0
52	-0.3050968953305469	0.15715168337684907	0.0555615104953256	T	1.0	not sig	0.5043257134036978	1.5318856918824992	sig active	chr16	86543231.0	86543345.0
53	-0.04606707587995964	0.18382397165365152	0.06499158845047033	A	1.0	not sig	0.5043257134036978	1.5318856918824992	sig active	chr16	86543231.0	86543345.0
54	-0.029290839043233437	0.20185068524242578	0.07136499416103531	G	1.0	not sig	0.5043257134036978	1.5318856918824992	sig active	chr16	86543231.0	86543345.0
55	-0.17055397392170146	0.21127866063328346	0.074698286826903	C	1.0	not sig	0.5043257134036978	1.5318856918824992	sig active	chr16	86543231.0	86543345.0
56	-0.17055397392170146	0.21127866063328346	0.074698286826903	C	1.0	not sig	0.5043257134036978	1.5318856918824992	sig active	chr16	86543231.0	86543345.0
57	-0.16468768052058136	0.2113094005144296	0.07470915501610864	G	1.0	not sig	0.5043257134036978	1.5318856918824992	sig active	chr16	86543231.0	86543345.0
58	-0.16468768052058136	0.2113094005144296	0.07470915501610864	G	1.0	not sig	0.5043257134036978	1.5318856918824992	sig active	chr16	86543231.0	86543345.0
59	-0.057253627664111406	0.29231148464258905	0.10334771650474102	C	1.0	not sig	0.5043257134036978	1.5318856918824992	sig active	chr16	86543231.0	86543345.0
60	-0.057253627664111406	0.29231148464258905	0.10334771650474102	C	1.0	not sig	0.5043257134036978	1.5318856918824992	sig active	chr16	86543231.0	86543345.0
61	0.10099579277185632	0.1480910324208229	0.05235808662884036	G	1.0	not sig	0.5043257134036978	1.5318856918824992	sig active	chr16	86543231.0	86543345.0
62	0.10099579277185632	0.1480910324208229	0.05235808662884036	G	1.0	not sig	0.5043257134036978	1.5318856918824992	sig active	chr16	86543231.0	86543345.0
63	-0.05510550914679602	0.10699828838281712	0.037829607645421884	C	1.0	not sig	0.5043257134036978	1.5318856918824992	sig active	chr16	86543231.0	86543345.0
64	-0.05510550914679602	0.10699828838281712	0.037829607645421884	C	1.0	not sig	0.5043257134036978	1.5318856918824992	sig active	chr16	86543231.0	86543345.0
65	-0.4101638000963582	0.18970002548970022	0.06706908720751396	G	0.04976792837331562	sig	0.5043257134036978	1.5318856918824992	sig active	chr16	86543231.0	86543345.0
66	-0.25378752944304594	0.1575500282919734	0.0557023466906934	C	1.0	not sig	0.5043257134036978	1.5318856918824992	sig active	chr16	86543231.0	86543345.0
67	-0.14629842454738234	0.13467520685338474	0.04761487601186467	G	1.0	not sig	0.5043257134036978	1.5318856918824992	sig active	chr16	86543231.0	86543345.0
68	-0.013308353141363444	0.24686459014314918	0.08727981286252925	A	1.0	not sig	0.5043257134036978	1.5318856918824992	sig active	chr16	86543231.0	86543345.0
69	0.5710333087348958	0.18495474995715	0.06539137895368154	G	2.2876590741848687e-20	sig	0.5043257134036978	1.5318856918824992	sig active	chr16	86543231.0	86543345.0
70	0.5710333087348958	0.18495474995715	0.06539137895368154	G	2.2876590741848687e-20	sig	0.5043257134036978	1.5318856918824992	sig active	chr16	86543231.0	86543345.0
71	0.14218539745905884	0.18454132172196705	0.0652452099993656	A	1.0	not sig	0.5043257134036978	1.5318856918824992	sig active	chr16	86543231.0	86543345.0
72	0.2155139483773464	0.12065749009325909	0.04265886472294609	C	1.0	not sig	0.5043257134036978	1.5318856918824992	sig active	chr16	86543231.0	86543345.0
73	0.2155139483773464	0.12065749009325909	0.04265886472294609	C	1.0	not sig	0.5043257134036978	1.5318856918824992	sig active	chr16	86543231.0	86543345.0
74	-0.04745699903953653	0.11904385379665543	0.04208835813909749	G	1.0	not sig	0.5043257134036978	1.5318856918824992	sig active	chr16	86543231.0	86543345.0
75	-0.04745699903953653	0.11904385379665543	0.04208835813909749	G	1.0	not sig	0.5043257134036978	1.5318856918824992	sig active	chr16	86543231.0	86543345.0
76	-0.25831319008918074	0.13651643836388194	0.04826584965526813	A	1.0	not sig	0.5043257134036978	1.5318856918824992	sig active	chr16	86543231.0	86543345.0
77	0.5331414441636186	0.18336622081440979	0.0648297490892095	G	5.352791583837279e-14	sig	0.5043257134036978	1.5318856918824992	sig active	chr16	86543231.0	86543345.0
78	-0.2798073052668393	0.20036060733642483	0.07083817206512055	T	1.0	not sig	0.5043257134036978	1.5318856918824992	sig active	chr16	86543231.0	86543345.0
79	-0.015304701342942172	0.06900232037215795	0.02439600432637977	C	1.0	not sig	0.5043257134036978	1.5318856918824992	sig active	chr16	86543231.0	86543345.0
80	0.17475876356215042	0.21142245568820983	0.07474912605612276	G	1.0	not sig	0.5043257134036978	1.5318856918824992	sig active	chr16	86543231.0	86543345.0
81	-0.0229004038405174	0.1373866595031978	0.0485735192896392	A	1.0	not sig	0.5043257134036978	1.5318856918824992	sig active	chr16	86543231.0	86543345.0
82	0.05016396526253394	0.07559966048189777	0.026728516291075283	G	1.0	not sig	0.5043257134036978	1.5318856918824992	sig active	chr16	86543231.0	86543345.0
83	0.04843207763330465	0.16448396385406483	0.0581538631188261	C	1.0	not sig	0.5043257134036978	1.5318856918824992	sig active	chr16	86543231.0	86543345.0
84	0.04843207763330465	0.16448396385406483	0.0581538631188261	C	1.0	not sig	0.5043257134036978	1.5318856918824992	sig active	chr16	86543231.0	86543345.0
85	0.033209773625986816	0.1702733540927927	0.06020072166719594	G	1.0	not sig	0.5043257134036978	1.5318856918824992	sig active	chr16	86543231.0	86543345.0
86	0.033209773625986816	0.1702733540927927	0.06020072166719594	G	1.0	not sig	0.5043257134036978	1.5318856918824992	sig active	chr16	86543231.0	86543345.0
87	-0.23882293810640307	0.15813754380919345	0.05591006479383271	C	1.0	not sig	0.5043257134036978	1.5318856918824992	sig active	chr16	86543231.0	86543345.0
88	-0.10227617487305782	0.11511204571062034	0.040698254059117735	T	1.0	not sig	0.5043257134036978	1.5318856918824992	sig active	chr16	86543231.0	86543345.0
89	0.044024588463548515	0.19967539823350983	0.07059591406351957	G	1.0	not sig	0.5043257134036978	1.5318856918824992	sig active	chr16	86543231.0	86543345.0
90	-0.10871077175031217	0.23245667085412547	0.0821858441465007	T	1.0	not sig	0.5043257134036978	1.5318856918824992	sig active	chr16	86543231.0	86543345.0
91	-0.10695538708128688	0.20718203409512023	0.073249910624341	G	1.0	not sig	0.5043257134036978	1.5318856918824992	sig active	chr16	86543231.0	86543345.0
92	-0.27545178725041786	0.059628900867281204	0.02108200007897747	C	1.0	not sig	0.5043257134036978	1.5318856918824992	sig active	chr16	86543231.0	86543345.0
93	-0.27545178725041786	0.059628900867281204	0.02108200007897747	C	1.0	not sig	0.5043257134036978	1.5318856918824992	sig active	chr16	86543231.0	86543345.0
94	-0.11616712362814036	0.14568219167756563	0.051506432816662534	T	1.0	not sig	0.5043257134036978	1.5318856918824992	sig active	chr16	86543231.0	86543345.0
95	-0.32196123413407984	0.12835302097663806	0.04537964575917997	G	0.33369173803761615	not sig	0.5043257134036978	1.5318856918824992	sig active	chr16	86543231.0	86543345.0
96	-0.07584237866851115	0.22664115744147043	0.08012974966141584	C	1.0	not sig	0.5043257134036978	1.5318856918824992	sig active	chr16	86543231.0	86543345.0
97	0.12564609914787236	0.18764555692819399	0.06634272288172616	G	1.0	not sig	0.5043257134036978	1.5318856918824992	sig active	chr16	86543231.0	86543345.0
98	0.016611792298471692	0.20228179970085808	0.07151741613954785	A	1.0	not sig	0.5043257134036978	1.5318856918824992	sig active	chr16	86543231.0	86543345.0
99	-0.0071749173561574675	0.12270162145295024	0.04338157429598293	T	1.0	not sig	0.5043257134036978	1.5318856918824992	sig active	chr16	86543231.0	86543345.0
100	-0.23226566627330134	0.13134819160816985	0.046438598491363434	G	1.0	not sig	0.5043257134036978	1.5318856918824992	sig active	chr16	86543231.0	86543345.0
101	-0.23226566627330134	0.13134819160816985	0.046438598491363434	G	1.0	not sig	0.5043257134036978	1.5318856918824992	sig active	chr16	86543231.0	86543345.0
102	-0.2618744378517984	0.10680904170043765	0.037762698839208096	T	1.0	not sig	0.5043257134036978	1.5318856918824992	sig active	chr16	86543231.0	86543345.0
103	0.09606811662110748	0.1875930852186288	0.06632417133089916	C	1.0	not sig	0.5043257134036978	1.5318856918824992	sig active	chr16	86543231.0	86543345.0
104	-0.17057931216791006	0.24437748740669946	0.08640048925730365	A	1.0	not sig	0.5043257134036978	1.5318856918824992	sig active	chr16	86543231.0	86543345.0
