## Supplementary material for "High-throughput functional analysis of IncRNA core promoters elucidatesrules governing tissue-specificity": GAS5__p1__tile1.chr1:173837186-173837300.minus.av.log2FC.HepG2.txt

delpos	mean.log2FC	sd	se	seq	padj	sig	wt_activ	wt_l2fc	wt_class	tile_chr	tile_start	tile_end
11	-0.14933512158590967	0.2262392268896422	0.07998764575203395	G	1.0	not sig	0.19867116859628878	1.2262311470750902	sig active	chr1	173837186.0	173837300.0
12	-0.007043612562258959	0.2230438152443144	0.07885789713048708	C	1.0	not sig	0.19867116859628878	1.2262311470750902	sig active	chr1	173837186.0	173837300.0
13	-0.08025693927871823	0.19644726869774773	0.0694545979208766	G	1.0	not sig	0.19867116859628878	1.2262311470750902	sig active	chr1	173837186.0	173837300.0
14	-0.08025693927871823	0.19644726869774773	0.0694545979208766	G	1.0	not sig	0.19867116859628878	1.2262311470750902	sig active	chr1	173837186.0	173837300.0
15	-0.08025693927871823	0.19644726869774773	0.0694545979208766	G	1.0	not sig	0.19867116859628878	1.2262311470750902	sig active	chr1	173837186.0	173837300.0
16	-0.08025693927871823	0.19644726869774773	0.0694545979208766	G	1.0	not sig	0.19867116859628878	1.2262311470750902	sig active	chr1	173837186.0	173837300.0
17	0.3014092169380976	0.22860195511521159	0.08082299632723443	A	1.0	not sig	0.19867116859628878	1.2262311470750902	sig active	chr1	173837186.0	173837300.0
18	0.3014092169380976	0.22860195511521159	0.08082299632723443	A	1.0	not sig	0.19867116859628878	1.2262311470750902	sig active	chr1	173837186.0	173837300.0
19	0.3014092169380976	0.22860195511521159	0.08082299632723443	A	1.0	not sig	0.19867116859628878	1.2262311470750902	sig active	chr1	173837186.0	173837300.0
20	0.3014092169380976	0.22860195511521159	0.08082299632723443	A	1.0	not sig	0.19867116859628878	1.2262311470750902	sig active	chr1	173837186.0	173837300.0
21	-0.10504212862382707	0.1521118952899321	0.05377967632932452	G	1.0	not sig	0.19867116859628878	1.2262311470750902	sig active	chr1	173837186.0	173837300.0
22	-0.10504212862382707	0.1521118952899321	0.05377967632932452	G	1.0	not sig	0.19867116859628878	1.2262311470750902	sig active	chr1	173837186.0	173837300.0
23	-0.10504212862382707	0.1521118952899321	0.05377967632932452	G	1.0	not sig	0.19867116859628878	1.2262311470750902	sig active	chr1	173837186.0	173837300.0
24	-0.10504212862382707	0.1521118952899321	0.05377967632932452	G	1.0	not sig	0.19867116859628878	1.2262311470750902	sig active	chr1	173837186.0	173837300.0
25	-0.5268021782225003	0.2807863819629556	0.09927297737542098	C	1.0	not sig	0.19867116859628878	1.2262311470750902	sig active	chr1	173837186.0	173837300.0
26	-0.04720768136203046	0.17365618045039952	0.06139673139571613	G	1.0	not sig	0.19867116859628878	1.2262311470750902	sig active	chr1	173837186.0	173837300.0
27	-0.04720768136203046	0.17365618045039952	0.06139673139571613	G	1.0	not sig	0.19867116859628878	1.2262311470750902	sig active	chr1	173837186.0	173837300.0
28	-0.25084262653226774	0.2688298220481879	0.09504569507772324	A	1.0	not sig	0.19867116859628878	1.2262311470750902	sig active	chr1	173837186.0	173837300.0
29	-0.10128652221509662	0.2141361746634861	0.07570857060094899	C	1.0	not sig	0.19867116859628878	1.2262311470750902	sig active	chr1	173837186.0	173837300.0
30	-0.10045565543115606	0.2624718886816946	0.09279782617883342	T	1.0	not sig	0.19867116859628878	1.2262311470750902	sig active	chr1	173837186.0	173837300.0
31	-0.10045565543115606	0.2624718886816946	0.09279782617883342	T	1.0	not sig	0.19867116859628878	1.2262311470750902	sig active	chr1	173837186.0	173837300.0
32	0.17861735158230352	0.2904039359734371	0.10267329620504066	A	1.0	not sig	0.19867116859628878	1.2262311470750902	sig active	chr1	173837186.0	173837300.0
33	0.17861735158230352	0.2904039359734371	0.10267329620504066	A	1.0	not sig	0.19867116859628878	1.2262311470750902	sig active	chr1	173837186.0	173837300.0
34	-0.18007730959235746	0.40959909368710623	0.1448151483570084	G	1.0	not sig	0.19867116859628878	1.2262311470750902	sig active	chr1	173837186.0	173837300.0
35	-0.18007730959235746	0.40959909368710623	0.1448151483570084	G	1.0	not sig	0.19867116859628878	1.2262311470750902	sig active	chr1	173837186.0	173837300.0
36	-0.18007730959235746	0.40959909368710623	0.1448151483570084	G	1.0	not sig	0.19867116859628878	1.2262311470750902	sig active	chr1	173837186.0	173837300.0
37	-0.18007730959235746	0.40959909368710623	0.1448151483570084	G	1.0	not sig	0.19867116859628878	1.2262311470750902	sig active	chr1	173837186.0	173837300.0
38	-0.07412271409998014	0.36043887006440406	0.12743438461287848	T	1.0	not sig	0.19867116859628878	1.2262311470750902	sig active	chr1	173837186.0	173837300.0
39	0.07232194356027428	0.19087484145913727	0.06748444737683156	G	1.0	not sig	0.19867116859628878	1.2262311470750902	sig active	chr1	173837186.0	173837300.0
40	0.07232194356027428	0.19087484145913727	0.06748444737683156	G	1.0	not sig	0.19867116859628878	1.2262311470750902	sig active	chr1	173837186.0	173837300.0
41	0.07232194356027428	0.19087484145913727	0.06748444737683156	G	1.0	not sig	0.19867116859628878	1.2262311470750902	sig active	chr1	173837186.0	173837300.0
42	0.11552211005377816	0.22077967785015404	0.07805740367801266	A	1.0	not sig	0.19867116859628878	1.2262311470750902	sig active	chr1	173837186.0	173837300.0
43	0.11552211005377816	0.22077967785015404	0.07805740367801266	A	1.0	not sig	0.19867116859628878	1.2262311470750902	sig active	chr1	173837186.0	173837300.0
44	-0.21707717189387507	0.3132593090500555	0.11075389084955332	G	1.0	not sig	0.19867116859628878	1.2262311470750902	sig active	chr1	173837186.0	173837300.0
45	0.05029701561452546	0.25130967153783496	0.0888513864610835	A	1.0	not sig	0.19867116859628878	1.2262311470750902	sig active	chr1	173837186.0	173837300.0
46	0.05029701561452546	0.25130967153783496	0.0888513864610835	A	1.0	not sig	0.19867116859628878	1.2262311470750902	sig active	chr1	173837186.0	173837300.0
47	0.13821814978817493	0.18967594975635207	0.06706057515035771	G	1.0	not sig	0.19867116859628878	1.2262311470750902	sig active	chr1	173837186.0	173837300.0
48	0.13821814978817493	0.18967594975635207	0.06706057515035771	G	1.0	not sig	0.19867116859628878	1.2262311470750902	sig active	chr1	173837186.0	173837300.0
49	-0.03902572373314221	0.25373757409544756	0.0897097796423575	T	1.0	not sig	0.19867116859628878	1.2262311470750902	sig active	chr1	173837186.0	173837300.0
50	-0.12142764404789254	0.3727117451298168	0.1317735012045828	G	1.0	not sig	0.19867116859628878	1.2262311470750902	sig active	chr1	173837186.0	173837300.0
51	0.050175201803021874	0.31186055206237306	0.11025935557394216	A	1.0	not sig	0.19867116859628878	1.2262311470750902	sig active	chr1	173837186.0	173837300.0
52	0.0848301957531779	0.2219374634804078	0.07846674271316904	T	1.0	not sig	0.19867116859628878	1.2262311470750902	sig active	chr1	173837186.0	173837300.0
53	-0.13023382467315675	0.10198267372566817	0.036056320077477555	A	1.0	not sig	0.19867116859628878	1.2262311470750902	sig active	chr1	173837186.0	173837300.0
54	-0.03558203112515667	0.13498734732105086	0.047725234332549396	C	1.0	not sig	0.19867116859628878	1.2262311470750902	sig active	chr1	173837186.0	173837300.0
55	-0.03178239605831555	0.34844722275536594	0.12319469704796936	T	1.0	not sig	0.19867116859628878	1.2262311470750902	sig active	chr1	173837186.0	173837300.0
56	-0.33071322719211516	0.3439107309291512	0.12159080498141246	G	1.0	not sig	0.19867116859628878	1.2262311470750902	sig active	chr1	173837186.0	173837300.0
57	-0.33071322719211516	0.3439107309291512	0.12159080498141246	G	1.0	not sig	0.19867116859628878	1.2262311470750902	sig active	chr1	173837186.0	173837300.0
58	-0.18260563080346523	0.22317076141879846	0.07890277938089876	A	1.0	not sig	0.19867116859628878	1.2262311470750902	sig active	chr1	173837186.0	173837300.0
59	-0.1670925065591118	0.35446781991613996	0.12532329958755725	T	1.0	not sig	0.19867116859628878	1.2262311470750902	sig active	chr1	173837186.0	173837300.0
60	-0.01104752363562506	0.2603417164555633	0.09204469656573709	G	1.0	not sig	0.19867116859628878	1.2262311470750902	sig active	chr1	173837186.0	173837300.0
61	0.07044179804367523	0.22330767075769092	0.07895118414186807	A	1.0	not sig	0.19867116859628878	1.2262311470750902	sig active	chr1	173837186.0	173837300.0
62	-0.07587354669947691	0.20805677288290322	0.07355917748864513	G	1.0	not sig	0.19867116859628878	1.2262311470750902	sig active	chr1	173837186.0	173837300.0
63	-0.1349821867057298	0.28536211019680335	0.10089074160693123	A	1.0	not sig	0.19867116859628878	1.2262311470750902	sig active	chr1	173837186.0	173837300.0
64	0.05236180831156996	0.1555018682737479	0.05497821277177219	G	1.0	not sig	0.19867116859628878	1.2262311470750902	sig active	chr1	173837186.0	173837300.0
65	0.05236180831156996	0.1555018682737479	0.05497821277177219	G	1.0	not sig	0.19867116859628878	1.2262311470750902	sig active	chr1	173837186.0	173837300.0
66	-0.22089340450127048	0.22642982420342547	0.08005503207855999	A	1.0	not sig	0.19867116859628878	1.2262311470750902	sig active	chr1	173837186.0	173837300.0
67	-0.22089340450127048	0.22642982420342547	0.08005503207855999	A	1.0	not sig	0.19867116859628878	1.2262311470750902	sig active	chr1	173837186.0	173837300.0
68	0.24337112296668084	0.1835474328993922	0.06489381723627152	G	1.0	not sig	0.19867116859628878	1.2262311470750902	sig active	chr1	173837186.0	173837300.0
69	0.7656415381198776	0.11161527947409	0.03946196050008035	A	3.5715942971231274e-21	sig	0.19867116859628878	1.2262311470750902	sig active	chr1	173837186.0	173837300.0
70	-0.008002430260558779	0.2824705412259629	0.09986841759315629	T	1.0	not sig	0.19867116859628878	1.2262311470750902	sig active	chr1	173837186.0	173837300.0
71	-0.008002430260558779	0.2824705412259629	0.09986841759315629	T	1.0	not sig	0.19867116859628878	1.2262311470750902	sig active	chr1	173837186.0	173837300.0
72	-0.1781074691490938	0.13982033106142597	0.04943395212064118	G	1.0	not sig	0.19867116859628878	1.2262311470750902	sig active	chr1	173837186.0	173837300.0
73	-0.2296907633167373	0.27240783624627585	0.09631071412904811	A	1.0	not sig	0.19867116859628878	1.2262311470750902	sig active	chr1	173837186.0	173837300.0
74	0.010805524801336064	0.14234488049846422	0.0503265151338264	G	1.0	not sig	0.19867116859628878	1.2262311470750902	sig active	chr1	173837186.0	173837300.0
75	0.010805524801336064	0.14234488049846422	0.0503265151338264	G	1.0	not sig	0.19867116859628878	1.2262311470750902	sig active	chr1	173837186.0	173837300.0
76	0.010805524801336064	0.14234488049846422	0.0503265151338264	G	1.0	not sig	0.19867116859628878	1.2262311470750902	sig active	chr1	173837186.0	173837300.0
77	-0.0818805614218073	0.20896773762170262	0.07388125216075857	A	1.0	not sig	0.19867116859628878	1.2262311470750902	sig active	chr1	173837186.0	173837300.0
78	-0.11775102701659126	0.48021491554229473	0.16978161160344088	G	1.0	not sig	0.19867116859628878	1.2262311470750902	sig active	chr1	173837186.0	173837300.0
79	-0.11775102701659126	0.48021491554229473	0.16978161160344088	G	1.0	not sig	0.19867116859628878	1.2262311470750902	sig active	chr1	173837186.0	173837300.0
80	-0.026449837320821793	0.18613048222500891	0.06580706308341297	T	1.0	not sig	0.19867116859628878	1.2262311470750902	sig active	chr1	173837186.0	173837300.0
81	-0.026449837320821793	0.18613048222500891	0.06580706308341297	T	1.0	not sig	0.19867116859628878	1.2262311470750902	sig active	chr1	173837186.0	173837300.0
82	0.055233845650947494	0.22193456939704553	0.07846571950018366	A	1.0	not sig	0.19867116859628878	1.2262311470750902	sig active	chr1	173837186.0	173837300.0
83	-0.019933497564890622	0.2562839122205246	0.09061004612007542	G	1.0	not sig	0.19867116859628878	1.2262311470750902	sig active	chr1	173837186.0	173837300.0
84	-0.019933497564890622	0.2562839122205246	0.09061004612007542	G	1.0	not sig	0.19867116859628878	1.2262311470750902	sig active	chr1	173837186.0	173837300.0
85	-0.019933497564890622	0.2562839122205246	0.09061004612007542	G	1.0	not sig	0.19867116859628878	1.2262311470750902	sig active	chr1	173837186.0	173837300.0
86	-0.019933497564890622	0.2562839122205246	0.09061004612007542	G	1.0	not sig	0.19867116859628878	1.2262311470750902	sig active	chr1	173837186.0	173837300.0
87	-0.019933497564890622	0.2562839122205246	0.09061004612007542	G	1.0	not sig	0.19867116859628878	1.2262311470750902	sig active	chr1	173837186.0	173837300.0
88	-0.09436871305473492	0.46924404226893524	0.1659028221598755	A	1.0	not sig	0.19867116859628878	1.2262311470750902	sig active	chr1	173837186.0	173837300.0
89	-0.1953297449849396	0.3540708934298251	0.12518296488250436	G	1.0	not sig	0.19867116859628878	1.2262311470750902	sig active	chr1	173837186.0	173837300.0
90	-0.1953297449849396	0.3540708934298251	0.12518296488250436	G	1.0	not sig	0.19867116859628878	1.2262311470750902	sig active	chr1	173837186.0	173837300.0
91	-0.12935296058948736	0.25320355308482667	0.08952097470340445	A	1.0	not sig	0.19867116859628878	1.2262311470750902	sig active	chr1	173837186.0	173837300.0
92	-0.3504663768745877	0.44058314806769766	0.15576966583759286	G	1.0	not sig	0.19867116859628878	1.2262311470750902	sig active	chr1	173837186.0	173837300.0
93	0.30643676282192334	0.2496676115280311	0.08827083057705971	C	1.0	not sig	0.19867116859628878	1.2262311470750902	sig active	chr1	173837186.0	173837300.0
94	0.30643676282192334	0.2496676115280311	0.08827083057705971	C	1.0	not sig	0.19867116859628878	1.2262311470750902	sig active	chr1	173837186.0	173837300.0
95	-0.19779094644931736	0.4574214691403026	0.1617229113447105	G	1.0	not sig	0.19867116859628878	1.2262311470750902	sig active	chr1	173837186.0	173837300.0
96	-0.10062583762681135	0.3329858829855923	0.11772828794925125	A	1.0	not sig	0.19867116859628878	1.2262311470750902	sig active	chr1	173837186.0	173837300.0
97	-0.10062583762681135	0.3329858829855923	0.11772828794925125	A	1.0	not sig	0.19867116859628878	1.2262311470750902	sig active	chr1	173837186.0	173837300.0
98	-0.057222590219865026	0.2698152774480526	0.09539410617562387	G	1.0	not sig	0.19867116859628878	1.2262311470750902	sig active	chr1	173837186.0	173837300.0
99	-0.16378024306033248	0.25785566111372127	0.09116574327042633	C	1.0	not sig	0.19867116859628878	1.2262311470750902	sig active	chr1	173837186.0	173837300.0
100	-0.08929578885456668	0.31093351495264604	0.10993159846059239	G	1.0	not sig	0.19867116859628878	1.2262311470750902	sig active	chr1	173837186.0	173837300.0
101	-0.08929578885456668	0.31093351495264604	0.10993159846059239	G	1.0	not sig	0.19867116859628878	1.2262311470750902	sig active	chr1	173837186.0	173837300.0
102	0.14939256508763984	0.2077626001583278	0.07345517172445142	A	1.0	not sig	0.19867116859628878	1.2262311470750902	sig active	chr1	173837186.0	173837300.0
103	0.26947313066341894	0.2675703782861157	0.09460041446538107	C	1.0	not sig	0.19867116859628878	1.2262311470750902	sig active	chr1	173837186.0	173837300.0
104	-0.10797742009927883	0.5180665146407469	0.18316417280407596	G	1.0	not sig	0.19867116859628878	1.2262311470750902	sig active	chr1	173837186.0	173837300.0
