## Supplementary material for "High-throughput functional analysis of IncRNA core promoters elucidatesrules governing tissue-specificity": GAS5__p1__tile2.chr1:173837092-173837206.minus.av.log2FC.HepG2.txt

delpos	mean.log2FC	sd	se	seq	padj	sig	wt_activ	wt_l2fc	wt_class	tile_chr	tile_start	tile_end
11	0.1267818360253159	0.07528005528486201	0.026615518790012057	C	0.3356642248393234	not sig	4.739874963134179	5.767434941612981	sig active	chr1	173837092.0	173837206.0
12	-0.003410402655282696	0.05248964946549735	0.018557893539579005	T	1.0	not sig	4.739874963134179	5.767434941612981	sig active	chr1	173837092.0	173837206.0
13	-0.15529683049967935	0.03784530512679719	0.013380335945616151	G	0.05652199901550004	not sig	4.739874963134179	5.767434941612981	sig active	chr1	173837092.0	173837206.0
14	-0.07523125837092853	0.05287167909144712	0.01869296140914063	C	1.0	not sig	4.739874963134179	5.767434941612981	sig active	chr1	173837092.0	173837206.0
15	-0.07523125837092853	0.05287167909144712	0.01869296140914063	C	1.0	not sig	4.739874963134179	5.767434941612981	sig active	chr1	173837092.0	173837206.0
16	0.07194987598265834	0.03494344216614469	0.012354372456840425	G	1.0	not sig	4.739874963134179	5.767434941612981	sig active	chr1	173837092.0	173837206.0
17	0.07194987598265834	0.03494344216614469	0.012354372456840425	G	1.0	not sig	4.739874963134179	5.767434941612981	sig active	chr1	173837092.0	173837206.0
18	0.07194987598265834	0.03494344216614469	0.012354372456840425	G	1.0	not sig	4.739874963134179	5.767434941612981	sig active	chr1	173837092.0	173837206.0
19	-0.12253290711766696	0.062256618209686684	0.022011038454905676	A	1.0	not sig	4.739874963134179	5.767434941612981	sig active	chr1	173837092.0	173837206.0
20	0.06613170809200097	0.06967111733352821	0.024632459759690705	G	1.0	not sig	4.739874963134179	5.767434941612981	sig active	chr1	173837092.0	173837206.0
21	-0.5145476652141718	0.14317228759271527	0.050619047717399786	C	1.85030859783053e-33	sig	4.739874963134179	5.767434941612981	sig active	chr1	173837092.0	173837206.0
22	-0.31295104030564797	0.09347563881286423	0.033048629040160364	G	6.039841569952909e-12	sig	4.739874963134179	5.767434941612981	sig active	chr1	173837092.0	173837206.0
23	-0.3365634797960748	0.12699985163192232	0.044901228149308844	T	4.2397306203375645e-15	sig	4.739874963134179	5.767434941612981	sig active	chr1	173837092.0	173837206.0
24	-0.32213892332352584	0.07012957198269769	0.024794547955337823	G	3.3886353679208656e-22	sig	4.739874963134179	5.767434941612981	sig active	chr1	173837092.0	173837206.0
25	-0.5935814459340729	0.13408358208979737	0.047405705070739414	C	1.111818833565805e-50	sig	4.739874963134179	5.767434941612981	sig active	chr1	173837092.0	173837206.0
26	-0.5818691688982289	0.16362216300848303	0.05784917050785451	G	1.4747983376486345e-49	sig	4.739874963134179	5.767434941612981	sig active	chr1	173837092.0	173837206.0
27	-0.09342813023025714	0.05405448881435781	0.019111147797102393	T	1.0	not sig	4.739874963134179	5.767434941612981	sig active	chr1	173837092.0	173837206.0
28	-0.04957858487203798	0.016641916291686674	0.005883805930895264	C	1.0	not sig	4.739874963134179	5.767434941612981	sig active	chr1	173837092.0	173837206.0
29	0.16889162841380034	0.08548904753629696	0.030224942615047348	G	0.007922093511858649	sig	4.739874963134179	5.767434941612981	sig active	chr1	173837092.0	173837206.0
30	-0.8459319570178359	0.3128854604007935	0.11062171539203804	T	2.4718462517614844e-58	sig	4.739874963134179	5.767434941612981	sig active	chr1	173837092.0	173837206.0
31	-0.3164889316709879	0.12586145398004447	0.04449874379964401	G	1.2795265463103343e-20	sig	4.739874963134179	5.767434941612981	sig active	chr1	173837092.0	173837206.0
32	-0.5982507863324987	0.20846258968647452	0.07370265539550748	A	7.20826034556872e-51	sig	4.739874963134179	5.767434941612981	sig active	chr1	173837092.0	173837206.0
33	-2.0034808784321396	0.2791573723032015	0.09869703548690573	C	2.6319690962139284e-93	sig	4.739874963134179	5.767434941612981	sig active	chr1	173837092.0	173837206.0
34	-1.7620983583019059	0.36019533783199537	0.12734828296639164	G	1.7790479299787412e-87	sig	4.739874963134179	5.767434941612981	sig active	chr1	173837092.0	173837206.0
35	-2.0377140897366077	0.2032066046171901	0.07184438405335435	T	6.695416431625599e-91	sig	4.739874963134179	5.767434941612981	sig active	chr1	173837092.0	173837206.0
36	-0.9642042526161022	0.38896321244975135	0.13751926257766145	C	5.6771181082434435e-74	sig	4.739874963134179	5.767434941612981	sig active	chr1	173837092.0	173837206.0
37	-1.643196365840528	0.2224095838816122	0.07863366248178312	A	5.195809532467437e-89	sig	4.739874963134179	5.767434941612981	sig active	chr1	173837092.0	173837206.0
38	-0.13740635191445838	0.04413455842918791	0.015603922774976336	T	1.0	not sig	4.739874963134179	5.767434941612981	sig active	chr1	173837092.0	173837206.0
39	-0.39242911856952284	0.15992269655675964	0.05654121160046163	C	7.617553280505362e-25	sig	4.739874963134179	5.767434941612981	sig active	chr1	173837092.0	173837206.0
40	-0.2119768102069184	0.09471045449569004	0.03348520231158118	A	8.193892478014503e-06	sig	4.739874963134179	5.767434941612981	sig active	chr1	173837092.0	173837206.0
41	-0.2119768102069184	0.09471045449569004	0.03348520231158118	A	8.193892478014503e-06	sig	4.739874963134179	5.767434941612981	sig active	chr1	173837092.0	173837206.0
42	-0.2119768102069184	0.09471045449569004	0.03348520231158118	A	8.193892478014503e-06	sig	4.739874963134179	5.767434941612981	sig active	chr1	173837092.0	173837206.0
43	-0.2119768102069184	0.09471045449569004	0.03348520231158118	A	8.193892478014503e-06	sig	4.739874963134179	5.767434941612981	sig active	chr1	173837092.0	173837206.0
44	-0.3281586322309279	0.11336027868792345	0.040078910888713765	G	1.5947043997889786e-19	sig	4.739874963134179	5.767434941612981	sig active	chr1	173837092.0	173837206.0
45	-0.06782685602933336	0.06570374056684622	0.023229780252069305	A	1.0	not sig	4.739874963134179	5.767434941612981	sig active	chr1	173837092.0	173837206.0
46	-0.06782685602933336	0.06570374056684622	0.023229780252069305	A	1.0	not sig	4.739874963134179	5.767434941612981	sig active	chr1	173837092.0	173837206.0
47	-0.4593898781435588	0.1604183853187554	0.05671646404294422	C	6.522448662972053e-33	sig	4.739874963134179	5.767434941612981	sig active	chr1	173837092.0	173837206.0
48	-0.2679811472116621	0.08356052663714174	0.02954310751232103	T	5.552396411113044e-12	sig	4.739874963134179	5.767434941612981	sig active	chr1	173837092.0	173837206.0
49	-0.016587116769576804	0.04327939411326001	0.015301576531565648	C	1.0	not sig	4.739874963134179	5.767434941612981	sig active	chr1	173837092.0	173837206.0
50	-0.34886961062743516	0.09052283849649156	0.03200465647656192	T	4.0878101286517003e-25	sig	4.739874963134179	5.767434941612981	sig active	chr1	173837092.0	173837206.0
51	-0.34886961062743516	0.09052283849649156	0.03200465647656192	T	4.0878101286517003e-25	sig	4.739874963134179	5.767434941612981	sig active	chr1	173837092.0	173837206.0
52	-0.5483246132585071	0.17732975576366788	0.0626955364033219	A	6.763050956955122e-44	sig	4.739874963134179	5.767434941612981	sig active	chr1	173837092.0	173837206.0
53	-0.7867894093346659	0.2477225067897217	0.08758313220177139	T	2.9213816509724054e-65	sig	4.739874963134179	5.767434941612981	sig active	chr1	173837092.0	173837206.0
54	-0.5841066644747887	0.16783359953559362	0.05933813817128282	A	3.3073699670602893e-51	sig	4.739874963134179	5.767434941612981	sig active	chr1	173837092.0	173837206.0
55	-0.35785113804283813	0.09755269066579085	0.03449008454638716	T	8.483442157049826e-26	sig	4.739874963134179	5.767434941612981	sig active	chr1	173837092.0	173837206.0
56	-0.4884675725108576	0.14427695715986535	0.0510096073883509	A	1.935891028989305e-36	sig	4.739874963134179	5.767434941612981	sig active	chr1	173837092.0	173837206.0
57	-0.6401052694281922	0.163845894529266	0.05792827154560992	C	8.697851630939621e-50	sig	4.739874963134179	5.767434941612981	sig active	chr1	173837092.0	173837206.0
58	-0.11886315582595186	0.04247154235524357	0.0150159578034222	A	1.0	not sig	4.739874963134179	5.767434941612981	sig active	chr1	173837092.0	173837206.0
59	-0.09501523438898163	0.055713044386851394	0.019697535743244867	G	1.0	not sig	4.739874963134179	5.767434941612981	sig active	chr1	173837092.0	173837206.0
60	-0.09501523438898163	0.055713044386851394	0.019697535743244867	G	1.0	not sig	4.739874963134179	5.767434941612981	sig active	chr1	173837092.0	173837206.0
61	-0.300816167080278	0.10408843631926183	0.03680081958222708	A	1.3593541235332376e-19	sig	4.739874963134179	5.767434941612981	sig active	chr1	173837092.0	173837206.0
62	-0.2163177103874525	0.05640956874853765	0.01994379429294986	G	8.747838143082612e-10	sig	4.739874963134179	5.767434941612981	sig active	chr1	173837092.0	173837206.0
63	-0.08806775180349435	0.037386587958955726	0.01321815493560246	C	1.0	not sig	4.739874963134179	5.767434941612981	sig active	chr1	173837092.0	173837206.0
64	-0.08806775180349435	0.037386587958955726	0.01321815493560246	C	1.0	not sig	4.739874963134179	5.767434941612981	sig active	chr1	173837092.0	173837206.0
65	-0.08806775180349435	0.037386587958955726	0.01321815493560246	C	1.0	not sig	4.739874963134179	5.767434941612981	sig active	chr1	173837092.0	173837206.0
66	-0.10091396095094007	0.047110251372841944	0.0166559891045697	A	1.0	not sig	4.739874963134179	5.767434941612981	sig active	chr1	173837092.0	173837206.0
67	-0.08602421909009961	0.025420436381020744	0.008987481472870493	G	1.0	not sig	4.739874963134179	5.767434941612981	sig active	chr1	173837092.0	173837206.0
68	-0.08602421909009961	0.025420436381020744	0.008987481472870493	G	1.0	not sig	4.739874963134179	5.767434941612981	sig active	chr1	173837092.0	173837206.0
69	-0.22170919801662714	0.06579708236982403	0.023262781562996198	C	1.0211597358983642e-12	sig	4.739874963134179	5.767434941612981	sig active	chr1	173837092.0	173837206.0
70	-0.18271389540174882	0.04870078516214895	0.017218327718632357	A	9.05651477587166e-07	sig	4.739874963134179	5.767434941612981	sig active	chr1	173837092.0	173837206.0
71	-0.36194645851331847	0.16654782167959187	0.05888354705074365	C	1.148118376536621e-23	sig	4.739874963134179	5.767434941612981	sig active	chr1	173837092.0	173837206.0
72	-0.36194645851331847	0.16654782167959187	0.05888354705074365	C	1.148118376536621e-23	sig	4.739874963134179	5.767434941612981	sig active	chr1	173837092.0	173837206.0
73	-0.3429871492193467	0.11174875819576599	0.039509152354700955	A	6.496549037356997e-28	sig	4.739874963134179	5.767434941612981	sig active	chr1	173837092.0	173837206.0
74	-0.4394235634881102	0.13319527291265945	0.04709164034926718	T	3.1955445538185535e-32	sig	4.739874963134179	5.767434941612981	sig active	chr1	173837092.0	173837206.0
75	-0.39420591921011194	0.14360929486288052	0.05077355311948061	A	2.0793838399806814e-28	sig	4.739874963134179	5.767434941612981	sig active	chr1	173837092.0	173837206.0
76	-0.9564866935442633	0.2945251662841628	0.10413037115481351	C	2.4622474489673573e-74	sig	4.739874963134179	5.767434941612981	sig active	chr1	173837092.0	173837206.0
77	-1.0018169684409062	0.3335747234540085	0.11793647449337834	T	4.847456530587407e-72	sig	4.739874963134179	5.767434941612981	sig active	chr1	173837092.0	173837206.0
78	-1.1199143395958004	0.2905757138201525	0.10273402884517571	G	8.392472075153848e-75	sig	4.739874963134179	5.767434941612981	sig active	chr1	173837092.0	173837206.0
79	-1.2393500128367565	0.30935844114748057	0.10937472577634148	T	4.594979929270769e-79	sig	4.739874963134179	5.767434941612981	sig active	chr1	173837092.0	173837206.0
80	-1.3998240137837707	0.2610446451504899	0.0922932193891737	C	9.558629189198935e-84	sig	4.739874963134179	5.767434941612981	sig active	chr1	173837092.0	173837206.0
81	-0.5542126738173601	0.202795463199272	0.07169902361103608	T	1.1647575248437247e-42	sig	4.739874963134179	5.767434941612981	sig active	chr1	173837092.0	173837206.0
82	-0.5542126738173601	0.202795463199272	0.07169902361103608	T	1.1647575248437247e-42	sig	4.739874963134179	5.767434941612981	sig active	chr1	173837092.0	173837206.0
83	-0.5542126738173601	0.202795463199272	0.07169902361103608	T	1.1647575248437247e-42	sig	4.739874963134179	5.767434941612981	sig active	chr1	173837092.0	173837206.0
84	-0.5542126738173601	0.202795463199272	0.07169902361103608	T	1.1647575248437247e-42	sig	4.739874963134179	5.767434941612981	sig active	chr1	173837092.0	173837206.0
85	-0.4669315852017561	0.20783233219690916	0.07347982572312485	C	1.4934456141837918e-27	sig	4.739874963134179	5.767434941612981	sig active	chr1	173837092.0	173837206.0
86	-0.06458010450397178	0.04967116271698003	0.017561407993298497	G	1.0	not sig	4.739874963134179	5.767434941612981	sig active	chr1	173837092.0	173837206.0
87	0.31757144858183195	0.09033530604207407	0.031938353741456336	A	1.134869597972459e-20	sig	4.739874963134179	5.767434941612981	sig active	chr1	173837092.0	173837206.0
88	0.06519447004567314	0.054988455358272036	0.01944135483540395	G	1.0	not sig	4.739874963134179	5.767434941612981	sig active	chr1	173837092.0	173837206.0
89	0.06519447004567314	0.054988455358272036	0.01944135483540395	G	1.0	not sig	4.739874963134179	5.767434941612981	sig active	chr1	173837092.0	173837206.0
90	0.1303050950636777	0.0736938859475791	0.0260547232427606	T	0.4416538845687181	not sig	4.739874963134179	5.767434941612981	sig active	chr1	173837092.0	173837206.0
91	0.1739782192204421	0.08021517857423764	0.028360348361966645	A	0.02264334162543345	sig	4.739874963134179	5.767434941612981	sig active	chr1	173837092.0	173837206.0
92	-0.022179494179622727	0.06288796072555307	0.02223425174201592	G	1.0	not sig	4.739874963134179	5.767434941612981	sig active	chr1	173837092.0	173837206.0
93	-0.022179494179622727	0.06288796072555307	0.02223425174201592	G	1.0	not sig	4.739874963134179	5.767434941612981	sig active	chr1	173837092.0	173837206.0
94	-0.06457500515471448	0.04067312345024297	0.014380120701852196	A	1.0	not sig	4.739874963134179	5.767434941612981	sig active	chr1	173837092.0	173837206.0
95	0.1425646080422175	0.061059175821934486	0.021587678638675778	G	1.0	not sig	4.739874963134179	5.767434941612981	sig active	chr1	173837092.0	173837206.0
96	0.19838534510156225	0.07967408116740486	0.028169041539139687	T	0.008568616220140048	sig	4.739874963134179	5.767434941612981	sig active	chr1	173837092.0	173837206.0
97	-0.0431760297017737	0.07353601594472112	0.02599890776797719	C	1.0	not sig	4.739874963134179	5.767434941612981	sig active	chr1	173837092.0	173837206.0
98	0.008565731981821756	0.04411958386573959	0.015598628467296526	G	1.0	not sig	4.739874963134179	5.767434941612981	sig active	chr1	173837092.0	173837206.0
99	0.2212944965619178	0.08042239089917422	0.028433608982020686	A	3.341541227183018e-07	sig	4.739874963134179	5.767434941612981	sig active	chr1	173837092.0	173837206.0
100	-0.10114191288137897	0.1257467557723706	0.04445819185942594	C	1.0	not sig	4.739874963134179	5.767434941612981	sig active	chr1	173837092.0	173837206.0
101	0.026905477806878686	0.05418159731771182	0.01915608743943644	T	1.0	not sig	4.739874963134179	5.767434941612981	sig active	chr1	173837092.0	173837206.0
102	-0.005626867666174595	0.05779590499850895	0.020433938174629577	C	1.0	not sig	4.739874963134179	5.767434941612981	sig active	chr1	173837092.0	173837206.0
103	-0.005626867666174595	0.05779590499850895	0.020433938174629577	C	1.0	not sig	4.739874963134179	5.767434941612981	sig active	chr1	173837092.0	173837206.0
104	0.13961252890709785	0.04345637920402558	0.015364150210490273	T	0.1639757646194041	not sig	4.739874963134179	5.767434941612981	sig active	chr1	173837092.0	173837206.0
