## Supplementary material for "High-throughput functional analysis of IncRNA core promoters elucidatesrules governing tissue-specificity": HOTAIR__p1__tile1.chr12:54362514-54362628.minus.av.log2FC.HepG2.txt

delpos	mean.log2FC	sd	se	seq	padj	sig	wt_activ	wt_l2fc	wt_class	tile_chr	tile_start	tile_end
11	0.2543029167325832	0.1647496849506532	0.05824780971347708	G	1.0	not sig	-1.0762554337902634	-0.04869545531146208	not sig	chr12	54362514.0	54362628.0
12	0.12281651268492041	0.2192370807190029	0.07751201323197472	A	1.0	not sig	-1.0762554337902634	-0.04869545531146208	not sig	chr12	54362514.0	54362628.0
13	-0.1061474208899229	0.21485604425319363	0.07596308293517508	T	1.0	not sig	-1.0762554337902634	-0.04869545531146208	not sig	chr12	54362514.0	54362628.0
14	-0.1061474208899229	0.21485604425319363	0.07596308293517508	T	1.0	not sig	-1.0762554337902634	-0.04869545531146208	not sig	chr12	54362514.0	54362628.0
15	-0.054470237269202956	0.18916193525391298	0.06687884358020625	C	1.0	not sig	-1.0762554337902634	-0.04869545531146208	not sig	chr12	54362514.0	54362628.0
16	-0.054470237269202956	0.18916193525391298	0.06687884358020625	C	1.0	not sig	-1.0762554337902634	-0.04869545531146208	not sig	chr12	54362514.0	54362628.0
17	-0.07181932990466244	0.13315242269142552	0.04707649050826225	A	1.0	not sig	-1.0762554337902634	-0.04869545531146208	not sig	chr12	54362514.0	54362628.0
18	-0.024400179150246337	0.08817562071844363	0.031174789672672263	G	1.0	not sig	-1.0762554337902634	-0.04869545531146208	not sig	chr12	54362514.0	54362628.0
19	0.16787717779118533	0.1208833214622752	0.04273870816916406	T	1.0	not sig	-1.0762554337902634	-0.04869545531146208	not sig	chr12	54362514.0	54362628.0
20	-0.027516408235082515	0.13979107803573518	0.04942360961422309	C	1.0	not sig	-1.0762554337902634	-0.04869545531146208	not sig	chr12	54362514.0	54362628.0
21	0.07791548484133402	0.2087453630172937	0.07380263086538796	A	1.0	not sig	-1.0762554337902634	-0.04869545531146208	not sig	chr12	54362514.0	54362628.0
22	-0.014110580535342018	0.1748251701054766	0.06181003165183709	C	1.0	not sig	-1.0762554337902634	-0.04869545531146208	not sig	chr12	54362514.0	54362628.0
23	-0.014110580535342018	0.1748251701054766	0.06181003165183709	C	1.0	not sig	-1.0762554337902634	-0.04869545531146208	not sig	chr12	54362514.0	54362628.0
24	-0.05414536884594082	0.17418644344809858	0.06158420767645879	A	1.0	not sig	-1.0762554337902634	-0.04869545531146208	not sig	chr12	54362514.0	54362628.0
25	-0.05414536884594082	0.17418644344809858	0.06158420767645879	A	1.0	not sig	-1.0762554337902634	-0.04869545531146208	not sig	chr12	54362514.0	54362628.0
26	-0.05414536884594082	0.17418644344809858	0.06158420767645879	A	1.0	not sig	-1.0762554337902634	-0.04869545531146208	not sig	chr12	54362514.0	54362628.0
27	-0.05414536884594082	0.17418644344809858	0.06158420767645879	A	1.0	not sig	-1.0762554337902634	-0.04869545531146208	not sig	chr12	54362514.0	54362628.0
28	-0.05414536884594082	0.17418644344809858	0.06158420767645879	A	1.0	not sig	-1.0762554337902634	-0.04869545531146208	not sig	chr12	54362514.0	54362628.0
29	-0.060868646059082335	0.10774264733297896	0.038092778276070056	C	1.0	not sig	-1.0762554337902634	-0.04869545531146208	not sig	chr12	54362514.0	54362628.0
30	0.2668062358506267	0.21308700553255308	0.07533763329740183	A	1.0	not sig	-1.0762554337902634	-0.04869545531146208	not sig	chr12	54362514.0	54362628.0
31	0.2668062358506267	0.21308700553255308	0.07533763329740183	A	1.0	not sig	-1.0762554337902634	-0.04869545531146208	not sig	chr12	54362514.0	54362628.0
32	0.2668062358506267	0.21308700553255308	0.07533763329740183	A	1.0	not sig	-1.0762554337902634	-0.04869545531146208	not sig	chr12	54362514.0	54362628.0
33	0.2668062358506267	0.21308700553255308	0.07533763329740183	A	1.0	not sig	-1.0762554337902634	-0.04869545531146208	not sig	chr12	54362514.0	54362628.0
34	0.2668062358506267	0.21308700553255308	0.07533763329740183	A	1.0	not sig	-1.0762554337902634	-0.04869545531146208	not sig	chr12	54362514.0	54362628.0
35	0.12471055261161035	0.18044752831465294	0.06379783545982132	C	1.0	not sig	-1.0762554337902634	-0.04869545531146208	not sig	chr12	54362514.0	54362628.0
36	-0.09416787168491497	0.19779313304025542	0.06993043282244878	A	1.0	not sig	-1.0762554337902634	-0.04869545531146208	not sig	chr12	54362514.0	54362628.0
37	-0.09416787168491497	0.19779313304025542	0.06993043282244878	A	1.0	not sig	-1.0762554337902634	-0.04869545531146208	not sig	chr12	54362514.0	54362628.0
38	-0.09416787168491497	0.19779313304025542	0.06993043282244878	A	1.0	not sig	-1.0762554337902634	-0.04869545531146208	not sig	chr12	54362514.0	54362628.0
39	-0.09416787168491497	0.19779313304025542	0.06993043282244878	A	1.0	not sig	-1.0762554337902634	-0.04869545531146208	not sig	chr12	54362514.0	54362628.0
40	-0.09416787168491497	0.19779313304025542	0.06993043282244878	A	1.0	not sig	-1.0762554337902634	-0.04869545531146208	not sig	chr12	54362514.0	54362628.0
41	-0.09416787168491497	0.19779313304025542	0.06993043282244878	A	1.0	not sig	-1.0762554337902634	-0.04869545531146208	not sig	chr12	54362514.0	54362628.0
42	-0.09416787168491497	0.19779313304025542	0.06993043282244878	A	1.0	not sig	-1.0762554337902634	-0.04869545531146208	not sig	chr12	54362514.0	54362628.0
43	-0.09416787168491497	0.19779313304025542	0.06993043282244878	A	1.0	not sig	-1.0762554337902634	-0.04869545531146208	not sig	chr12	54362514.0	54362628.0
44	-0.09416787168491497	0.19779313304025542	0.06993043282244878	A	1.0	not sig	-1.0762554337902634	-0.04869545531146208	not sig	chr12	54362514.0	54362628.0
45	-0.19798981986312703	0.0601476135952531	0.02126539272269582	T	1.0	not sig	-1.0762554337902634	-0.04869545531146208	not sig	chr12	54362514.0	54362628.0
46	-0.07178470677296746	0.2257468095819602	0.07981354994331616	C	1.0	not sig	-1.0762554337902634	-0.04869545531146208	not sig	chr12	54362514.0	54362628.0
47	-0.07234728254861625	0.18849357588012824	0.06664254285746986	T	1.0	not sig	-1.0762554337902634	-0.04869545531146208	not sig	chr12	54362514.0	54362628.0
48	-0.07234728254861625	0.18849357588012824	0.06664254285746986	T	1.0	not sig	-1.0762554337902634	-0.04869545531146208	not sig	chr12	54362514.0	54362628.0
49	-0.07234728254861625	0.18849357588012824	0.06664254285746986	T	1.0	not sig	-1.0762554337902634	-0.04869545531146208	not sig	chr12	54362514.0	54362628.0
50	-0.07234728254861625	0.18849357588012824	0.06664254285746986	T	1.0	not sig	-1.0762554337902634	-0.04869545531146208	not sig	chr12	54362514.0	54362628.0
51	-0.037740418618813415	0.1740067010432217	0.06152065913978117	G	1.0	not sig	-1.0762554337902634	-0.04869545531146208	not sig	chr12	54362514.0	54362628.0
52	-0.03617451395236865	0.14775694268342804	0.052239968069421994	C	1.0	not sig	-1.0762554337902634	-0.04869545531146208	not sig	chr12	54362514.0	54362628.0
53	-0.03617451395236865	0.14775694268342804	0.052239968069421994	C	1.0	not sig	-1.0762554337902634	-0.04869545531146208	not sig	chr12	54362514.0	54362628.0
54	-0.03617451395236865	0.14775694268342804	0.052239968069421994	C	1.0	not sig	-1.0762554337902634	-0.04869545531146208	not sig	chr12	54362514.0	54362628.0
55	-0.03617451395236865	0.14775694268342804	0.052239968069421994	C	1.0	not sig	-1.0762554337902634	-0.04869545531146208	not sig	chr12	54362514.0	54362628.0
56	-0.03617451395236865	0.14775694268342804	0.052239968069421994	C	1.0	not sig	-1.0762554337902634	-0.04869545531146208	not sig	chr12	54362514.0	54362628.0
57	0.05331687451676846	0.1328296698805755	0.04696238015766272	A	1.0	not sig	-1.0762554337902634	-0.04869545531146208	not sig	chr12	54362514.0	54362628.0
58	-0.0010552255229216573	0.17102891869289683	0.06046785409337501	G	1.0	not sig	-1.0762554337902634	-0.04869545531146208	not sig	chr12	54362514.0	54362628.0
59	0.012080664340298239	0.1865782708562781	0.06596538027226731	C	1.0	not sig	-1.0762554337902634	-0.04869545531146208	not sig	chr12	54362514.0	54362628.0
60	-0.04222756116033238	0.2500517996666138	0.08840666159608133	A	1.0	not sig	-1.0762554337902634	-0.04869545531146208	not sig	chr12	54362514.0	54362628.0
61	-0.04222756116033238	0.2500517996666138	0.08840666159608133	A	1.0	not sig	-1.0762554337902634	-0.04869545531146208	not sig	chr12	54362514.0	54362628.0
62	-0.042633317202350515	0.121637212961633	0.043005249064901455	G	1.0	not sig	-1.0762554337902634	-0.04869545531146208	not sig	chr12	54362514.0	54362628.0
63	-0.07028926339129216	0.2555078566874622	0.09033566905507252	A	1.0	not sig	-1.0762554337902634	-0.04869545531146208	not sig	chr12	54362514.0	54362628.0
64	-0.07028926339129216	0.2555078566874622	0.09033566905507252	A	1.0	not sig	-1.0762554337902634	-0.04869545531146208	not sig	chr12	54362514.0	54362628.0
65	-0.17069931540148273	0.28056390549387505	0.09919432006545034	T	1.0	not sig	-1.0762554337902634	-0.04869545531146208	not sig	chr12	54362514.0	54362628.0
66	0.16854963544008478	0.1340739875256079	0.04740231288003896	C	1.0	not sig	-1.0762554337902634	-0.04869545531146208	not sig	chr12	54362514.0	54362628.0
67	-0.2773082492091094	0.27337917404914386	0.09665413390266352	A	1.0	not sig	-1.0762554337902634	-0.04869545531146208	not sig	chr12	54362514.0	54362628.0
68	-0.048425638537664004	0.14691314877640932	0.05194164187263358	T	1.0	not sig	-1.0762554337902634	-0.04869545531146208	not sig	chr12	54362514.0	54362628.0
69	-0.048425638537664004	0.14691314877640932	0.05194164187263358	T	1.0	not sig	-1.0762554337902634	-0.04869545531146208	not sig	chr12	54362514.0	54362628.0
70	-0.048425638537664004	0.14691314877640932	0.05194164187263358	T	1.0	not sig	-1.0762554337902634	-0.04869545531146208	not sig	chr12	54362514.0	54362628.0
71	0.0998327108377264	0.25943918711378483	0.0917256042568414	G	1.0	not sig	-1.0762554337902634	-0.04869545531146208	not sig	chr12	54362514.0	54362628.0
72	0.055596172089344795	0.2522912032908703	0.08919841034034409	T	1.0	not sig	-1.0762554337902634	-0.04869545531146208	not sig	chr12	54362514.0	54362628.0
73	0.055596172089344795	0.2522912032908703	0.08919841034034409	T	1.0	not sig	-1.0762554337902634	-0.04869545531146208	not sig	chr12	54362514.0	54362628.0
74	0.055596172089344795	0.2522912032908703	0.08919841034034409	T	1.0	not sig	-1.0762554337902634	-0.04869545531146208	not sig	chr12	54362514.0	54362628.0
75	0.11277864172189962	0.2545959944648856	0.09001327707452667	G	1.0	not sig	-1.0762554337902634	-0.04869545531146208	not sig	chr12	54362514.0	54362628.0
76	0.11277864172189962	0.2545959944648856	0.09001327707452667	G	1.0	not sig	-1.0762554337902634	-0.04869545531146208	not sig	chr12	54362514.0	54362628.0
77	0.11277864172189962	0.2545959944648856	0.09001327707452667	G	1.0	not sig	-1.0762554337902634	-0.04869545531146208	not sig	chr12	54362514.0	54362628.0
78	0.03504100256281678	0.18026832539296606	0.06373447765925469	A	1.0	not sig	-1.0762554337902634	-0.04869545531146208	not sig	chr12	54362514.0	54362628.0
79	0.034911538303484244	0.16014620294391319	0.05662023304145902	T	1.0	not sig	-1.0762554337902634	-0.04869545531146208	not sig	chr12	54362514.0	54362628.0
80	0.13921978892159548	0.16665929494740486	0.05892295880253944	C	1.0	not sig	-1.0762554337902634	-0.04869545531146208	not sig	chr12	54362514.0	54362628.0
81	-0.035496100575687126	0.11107554835374932	0.0392711367324752	T	1.0	not sig	-1.0762554337902634	-0.04869545531146208	not sig	chr12	54362514.0	54362628.0
82	0.2528503953174893	0.1645630546418542	0.058181825935013726	G	1.0	not sig	-1.0762554337902634	-0.04869545531146208	not sig	chr12	54362514.0	54362628.0
83	-0.17271575476130213	0.25235337085032944	0.08922038989177579	T	1.0	not sig	-1.0762554337902634	-0.04869545531146208	not sig	chr12	54362514.0	54362628.0
84	-0.17271575476130213	0.25235337085032944	0.08922038989177579	T	1.0	not sig	-1.0762554337902634	-0.04869545531146208	not sig	chr12	54362514.0	54362628.0
85	0.07970942909884565	0.15981975723446007	0.056504817054037246	C	1.0	not sig	-1.0762554337902634	-0.04869545531146208	not sig	chr12	54362514.0	54362628.0
86	0.07970942909884565	0.15981975723446007	0.056504817054037246	C	1.0	not sig	-1.0762554337902634	-0.04869545531146208	not sig	chr12	54362514.0	54362628.0
87	0.05898361918715157	0.15939727990017905	0.056355448760053384	A	1.0	not sig	-1.0762554337902634	-0.04869545531146208	not sig	chr12	54362514.0	54362628.0
88	-0.17206402006179006	0.235941537827848	0.08341793068082681	G	1.0	not sig	-1.0762554337902634	-0.04869545531146208	not sig	chr12	54362514.0	54362628.0
89	-0.010278312804649789	0.21236884944292708	0.07508372677693934	C	1.0	not sig	-1.0762554337902634	-0.04869545531146208	not sig	chr12	54362514.0	54362628.0
90	-0.010278312804649789	0.21236884944292708	0.07508372677693934	C	1.0	not sig	-1.0762554337902634	-0.04869545531146208	not sig	chr12	54362514.0	54362628.0
91	-0.1100385319010349	0.25675543236277737	0.0907767536651019	T	1.0	not sig	-1.0762554337902634	-0.04869545531146208	not sig	chr12	54362514.0	54362628.0
92	-0.2573781310695842	0.122551348643455	0.043328444834671916	C	1.0	not sig	-1.0762554337902634	-0.04869545531146208	not sig	chr12	54362514.0	54362628.0
93	-0.2573781310695842	0.122551348643455	0.043328444834671916	C	1.0	not sig	-1.0762554337902634	-0.04869545531146208	not sig	chr12	54362514.0	54362628.0
94	-0.03356522388739007	0.13984828329759666	0.04944383472851399	A	1.0	not sig	-1.0762554337902634	-0.04869545531146208	not sig	chr12	54362514.0	54362628.0
95	0.03140123033208403	0.208274897437027	0.07363629616432724	G	1.0	not sig	-1.0762554337902634	-0.04869545531146208	not sig	chr12	54362514.0	54362628.0
96	0.03140123033208403	0.208274897437027	0.07363629616432724	G	1.0	not sig	-1.0762554337902634	-0.04869545531146208	not sig	chr12	54362514.0	54362628.0
97	-0.06305865368881376	0.18271296764395709	0.06459878921588015	C	1.0	not sig	-1.0762554337902634	-0.04869545531146208	not sig	chr12	54362514.0	54362628.0
98	-0.06305865368881376	0.18271296764395709	0.06459878921588015	C	1.0	not sig	-1.0762554337902634	-0.04869545531146208	not sig	chr12	54362514.0	54362628.0
99	-0.06305865368881376	0.18271296764395709	0.06459878921588015	C	1.0	not sig	-1.0762554337902634	-0.04869545531146208	not sig	chr12	54362514.0	54362628.0
100	-0.013072941782150488	0.15879772871350645	0.05614347540517107	T	1.0	not sig	-1.0762554337902634	-0.04869545531146208	not sig	chr12	54362514.0	54362628.0
101	-0.10509665809776113	0.10773892269310854	0.03809146141701513	G	1.0	not sig	-1.0762554337902634	-0.04869545531146208	not sig	chr12	54362514.0	54362628.0
102	-0.03907094120331896	0.1962500766209193	0.06938487999351578	C	1.0	not sig	-1.0762554337902634	-0.04869545531146208	not sig	chr12	54362514.0	54362628.0
103	-0.03907094120331896	0.1962500766209193	0.06938487999351578	C	1.0	not sig	-1.0762554337902634	-0.04869545531146208	not sig	chr12	54362514.0	54362628.0
104	0.1357140343058151	0.11234678859501733	0.039720588030034115	T	1.0	not sig	-1.0762554337902634	-0.04869545531146208	not sig	chr12	54362514.0	54362628.0
