## Supplementary material for "High-throughput functional analysis of IncRNA core promoters elucidatesrules governing tissue-specificity": HOTAIR__p1__tile2.chr12:54362420-54362534.minus.av.log2FC.HepG2.txt

delpos	mean.log2FC	sd	se	seq	padj	sig	wt_activ	wt_l2fc	wt_class	tile_chr	tile_start	tile_end
11	0.030192803969133656	0.11292981661125506	0.03992671956198583	T	1.0	not sig	0.24594996464096466	1.273509943119766	sig active	chr12	54362420.0	54362534.0
12	-0.11314542426803831	0.12131968292876315	0.04289298524516512	C	1.0	not sig	0.24594996464096466	1.273509943119766	sig active	chr12	54362420.0	54362534.0
13	-0.021495353287484954	0.09775139495638038	0.03456033712205052	T	1.0	not sig	0.24594996464096466	1.273509943119766	sig active	chr12	54362420.0	54362534.0
14	-0.027545954495676633	0.17589595796091587	0.062188612328733746	G	1.0	not sig	0.24594996464096466	1.273509943119766	sig active	chr12	54362420.0	54362534.0
15	-0.021768080398349925	0.033411601805987345	0.011812785103659174	C	1.0	not sig	0.24594996464096466	1.273509943119766	sig active	chr12	54362420.0	54362534.0
16	-0.021768080398349925	0.033411601805987345	0.011812785103659174	C	1.0	not sig	0.24594996464096466	1.273509943119766	sig active	chr12	54362420.0	54362534.0
17	-0.23503317106801142	0.16192359662401484	0.05724863660347802	T	1.0	not sig	0.24594996464096466	1.273509943119766	sig active	chr12	54362420.0	54362534.0
18	0.10300058433870408	0.1134338257860224	0.04010491371461494	G	1.0	not sig	0.24594996464096466	1.273509943119766	sig active	chr12	54362420.0	54362534.0
19	-0.0022081470386284517	0.1985035045105896	0.07018158706436615	C	1.0	not sig	0.24594996464096466	1.273509943119766	sig active	chr12	54362420.0	54362534.0
20	0.11504062297888458	0.1512452582131718	0.05347327385242207	A	1.0	not sig	0.24594996464096466	1.273509943119766	sig active	chr12	54362420.0	54362534.0
21	-0.27316496147660085	0.1427120686283463	0.050456335742131805	C	0.004468567257280657	sig	0.24594996464096466	1.273509943119766	sig active	chr12	54362420.0	54362534.0
22	0.035188842855116434	0.10378253720797352	0.036692667914251624	A	1.0	not sig	0.24594996464096466	1.273509943119766	sig active	chr12	54362420.0	54362534.0
23	0.00035534470142178226	0.1822739222735116	0.06444356323653487	T	1.0	not sig	0.24594996464096466	1.273509943119766	sig active	chr12	54362420.0	54362534.0
24	0.00035534470142178226	0.1822739222735116	0.06444356323653487	T	1.0	not sig	0.24594996464096466	1.273509943119766	sig active	chr12	54362420.0	54362534.0
25	-0.01279093514750931	0.10730256858271298	0.03793718694178547	C	1.0	not sig	0.24594996464096466	1.273509943119766	sig active	chr12	54362420.0	54362534.0
26	-0.34923520635806954	0.09109369939644724	0.03220648628329838	T	0.00038347475396474873	sig	0.24594996464096466	1.273509943119766	sig active	chr12	54362420.0	54362534.0
27	-0.01089812398712306	0.05001812517834585	0.01768407774792297	G	1.0	not sig	0.24594996464096466	1.273509943119766	sig active	chr12	54362420.0	54362534.0
28	0.16002906536364078	0.1285686782136312	0.04545589210652487	C	1.0	not sig	0.24594996464096466	1.273509943119766	sig active	chr12	54362420.0	54362534.0
29	0.16002906536364078	0.1285686782136312	0.04545589210652487	C	1.0	not sig	0.24594996464096466	1.273509943119766	sig active	chr12	54362420.0	54362534.0
30	0.16002906536364078	0.1285686782136312	0.04545589210652487	C	1.0	not sig	0.24594996464096466	1.273509943119766	sig active	chr12	54362420.0	54362534.0
31	-0.06345687757659628	0.1151711567477353	0.04071915296671121	T	1.0	not sig	0.24594996464096466	1.273509943119766	sig active	chr12	54362420.0	54362534.0
32	0.24965841208300435	0.044238013306722855	0.015640499597702227	G	0.0699336499649756	not sig	0.24594996464096466	1.273509943119766	sig active	chr12	54362420.0	54362534.0
33	-0.03384702593786411	0.14920116424346416	0.052750577498740674	A	1.0	not sig	0.24594996464096466	1.273509943119766	sig active	chr12	54362420.0	54362534.0
34	-0.47994257065974816	0.15884573083495876	0.0561604467179662	T	6.218461744975557e-10	sig	0.24594996464096466	1.273509943119766	sig active	chr12	54362420.0	54362534.0
35	-0.47994257065974816	0.15884573083495876	0.0561604467179662	T	6.218461744975557e-10	sig	0.24594996464096466	1.273509943119766	sig active	chr12	54362420.0	54362534.0
36	-0.47994257065974816	0.15884573083495876	0.0561604467179662	T	6.218461744975557e-10	sig	0.24594996464096466	1.273509943119766	sig active	chr12	54362420.0	54362534.0
37	-0.6722524117691242	0.1732291434667231	0.06124575102222861	C	7.918293529926265e-21	sig	0.24594996464096466	1.273509943119766	sig active	chr12	54362420.0	54362534.0
38	-0.6722524117691242	0.1732291434667231	0.06124575102222861	C	7.918293529926265e-21	sig	0.24594996464096466	1.273509943119766	sig active	chr12	54362420.0	54362534.0
39	-0.8249581630120695	0.14145271181540217	0.05001108587094867	G	1.0207143703655498e-31	sig	0.24594996464096466	1.273509943119766	sig active	chr12	54362420.0	54362534.0
40	-0.8249581630120695	0.14145271181540217	0.05001108587094867	G	1.0207143703655498e-31	sig	0.24594996464096466	1.273509943119766	sig active	chr12	54362420.0	54362534.0
41	-0.40006958217420063	0.23734496560129506	0.0839141173285818	A	8.344737138882484e-08	sig	0.24594996464096466	1.273509943119766	sig active	chr12	54362420.0	54362534.0
42	-0.40006958217420063	0.23734496560129506	0.0839141173285818	A	8.344737138882484e-08	sig	0.24594996464096466	1.273509943119766	sig active	chr12	54362420.0	54362534.0
43	0.3641255333842406	0.09011890605693981	0.03186184479298779	C	6.918105055219327e-07	sig	0.24594996464096466	1.273509943119766	sig active	chr12	54362420.0	54362534.0
44	0.3641255333842406	0.09011890605693981	0.03186184479298779	C	6.918105055219327e-07	sig	0.24594996464096466	1.273509943119766	sig active	chr12	54362420.0	54362534.0
45	2.3522002095525134	0.1694488045118673	0.05990919936714751	T	4.4805000176086814e-97	sig	0.24594996464096466	1.273509943119766	sig active	chr12	54362420.0	54362534.0
46	0.051831564782650434	0.09119315660497357	0.032241649716591804	G	1.0	not sig	0.24594996464096466	1.273509943119766	sig active	chr12	54362420.0	54362534.0
47	0.051831564782650434	0.09119315660497357	0.032241649716591804	G	1.0	not sig	0.24594996464096466	1.273509943119766	sig active	chr12	54362420.0	54362534.0
48	-0.06336874965218402	0.12565867014300577	0.044427048886501466	A	1.0	not sig	0.24594996464096466	1.273509943119766	sig active	chr12	54362420.0	54362534.0
49	-0.06336874965218402	0.12565867014300577	0.044427048886501466	A	1.0	not sig	0.24594996464096466	1.273509943119766	sig active	chr12	54362420.0	54362534.0
50	-0.6748585750491146	0.13104054264653753	0.04632982815786583	G	3.071346481254906e-22	sig	0.24594996464096466	1.273509943119766	sig active	chr12	54362420.0	54362534.0
51	0.03207143868876512	0.09354743264605325	0.03307401199330803	C	1.0	not sig	0.24594996464096466	1.273509943119766	sig active	chr12	54362420.0	54362534.0
52	0.03207143868876512	0.09354743264605325	0.03307401199330803	C	1.0	not sig	0.24594996464096466	1.273509943119766	sig active	chr12	54362420.0	54362534.0
53	-0.02895039901962763	0.09102198910733006	0.03218113286744057	T	1.0	not sig	0.24594996464096466	1.273509943119766	sig active	chr12	54362420.0	54362534.0
54	-0.2823651940015263	0.09702877291909995	0.034304851650652605	A	0.81854831916673	not sig	0.24594996464096466	1.273509943119766	sig active	chr12	54362420.0	54362534.0
55	-0.10442255016474845	0.10367157835930088	0.03665343803708709	G	1.0	not sig	0.24594996464096466	1.273509943119766	sig active	chr12	54362420.0	54362534.0
56	-0.10442255016474845	0.10367157835930088	0.03665343803708709	G	1.0	not sig	0.24594996464096466	1.273509943119766	sig active	chr12	54362420.0	54362534.0
57	0.012644487066033994	0.12632560641725096	0.044662846467570495	C	1.0	not sig	0.24594996464096466	1.273509943119766	sig active	chr12	54362420.0	54362534.0
58	0.08468573583805393	0.12240219395182703	0.04327571068772395	A	1.0	not sig	0.24594996464096466	1.273509943119766	sig active	chr12	54362420.0	54362534.0
59	-0.15813896638610453	0.17994987640443103	0.06362188893962714	G	1.0	not sig	0.24594996464096466	1.273509943119766	sig active	chr12	54362420.0	54362534.0
60	-0.15813896638610453	0.17994987640443103	0.06362188893962714	G	1.0	not sig	0.24594996464096466	1.273509943119766	sig active	chr12	54362420.0	54362534.0
61	-0.13443797112167694	0.12312482679576418	0.04353119997985199	C	1.0	not sig	0.24594996464096466	1.273509943119766	sig active	chr12	54362420.0	54362534.0
62	0.07730658833185994	0.15414120075405058	0.054497144156713064	A	1.0	not sig	0.24594996464096466	1.273509943119766	sig active	chr12	54362420.0	54362534.0
63	-0.12774290329953952	0.04485594724038202	0.015858972235110062	G	1.0	not sig	0.24594996464096466	1.273509943119766	sig active	chr12	54362420.0	54362534.0
64	-0.013506572746701119	0.145029122345279	0.051275537939940115	T	1.0	not sig	0.24594996464096466	1.273509943119766	sig active	chr12	54362420.0	54362534.0
65	-0.24775370604854952	0.10830143887980946	0.03829034092208684	G	1.0	not sig	0.24594996464096466	1.273509943119766	sig active	chr12	54362420.0	54362534.0
66	-0.24775370604854952	0.10830143887980946	0.03829034092208684	G	1.0	not sig	0.24594996464096466	1.273509943119766	sig active	chr12	54362420.0	54362534.0
67	-0.24775370604854952	0.10830143887980946	0.03829034092208684	G	1.0	not sig	0.24594996464096466	1.273509943119766	sig active	chr12	54362420.0	54362534.0
68	-0.24775370604854952	0.10830143887980946	0.03829034092208684	G	1.0	not sig	0.24594996464096466	1.273509943119766	sig active	chr12	54362420.0	54362534.0
69	-0.1265192164775467	0.1639535852114271	0.057966345951423276	A	1.0	not sig	0.24594996464096466	1.273509943119766	sig active	chr12	54362420.0	54362534.0
70	-0.1265192164775467	0.1639535852114271	0.057966345951423276	A	1.0	not sig	0.24594996464096466	1.273509943119766	sig active	chr12	54362420.0	54362534.0
71	-0.15608401955820728	0.10199680769787123	0.03606131719127249	C	1.0	not sig	0.24594996464096466	1.273509943119766	sig active	chr12	54362420.0	54362534.0
72	0.09093260156591607	0.1458704164664069	0.051572980328951065	T	1.0	not sig	0.24594996464096466	1.273509943119766	sig active	chr12	54362420.0	54362534.0
73	-0.10431192987504365	0.07362300179302493	0.026029661909578637	C	1.0	not sig	0.24594996464096466	1.273509943119766	sig active	chr12	54362420.0	54362534.0
74	-0.10868890766392833	0.10091962331841813	0.03568047500162274	T	1.0	not sig	0.24594996464096466	1.273509943119766	sig active	chr12	54362420.0	54362534.0
75	-0.036417073744083664	0.15064023125391587	0.0532593645195768	G	1.0	not sig	0.24594996464096466	1.273509943119766	sig active	chr12	54362420.0	54362534.0
76	0.02440479711524866	0.13069039917233846	0.04620603374536864	A	1.0	not sig	0.24594996464096466	1.273509943119766	sig active	chr12	54362420.0	54362534.0
77	-0.02776137483057916	0.0702276473346236	0.024829222828544856	C	1.0	not sig	0.24594996464096466	1.273509943119766	sig active	chr12	54362420.0	54362534.0
78	0.06814368320416497	0.11498148888866462	0.040652095252050206	T	1.0	not sig	0.24594996464096466	1.273509943119766	sig active	chr12	54362420.0	54362534.0
79	-0.09429257673166863	0.15784850301476291	0.05580787344094202	C	1.0	not sig	0.24594996464096466	1.273509943119766	sig active	chr12	54362420.0	54362534.0
80	-0.20981938112587062	0.1301893784410858	0.04602889616707674	G	1.0	not sig	0.24594996464096466	1.273509943119766	sig active	chr12	54362420.0	54362534.0
81	-0.07194323312205732	0.10818350256217948	0.03824864413711467	C	1.0	not sig	0.24594996464096466	1.273509943119766	sig active	chr12	54362420.0	54362534.0
82	-0.07194323312205732	0.10818350256217948	0.03824864413711467	C	1.0	not sig	0.24594996464096466	1.273509943119766	sig active	chr12	54362420.0	54362534.0
83	0.08991926678863085	0.12990276137333837	0.04592756173097273	T	1.0	not sig	0.24594996464096466	1.273509943119766	sig active	chr12	54362420.0	54362534.0
84	-0.09822119657527409	0.1153318150126064	0.04077595424098322	G	1.0	not sig	0.24594996464096466	1.273509943119766	sig active	chr12	54362420.0	54362534.0
85	-0.22108388988852137	0.19206036843536564	0.06790359445891689	T	1.0	not sig	0.24594996464096466	1.273509943119766	sig active	chr12	54362420.0	54362534.0
86	-0.20002655889411036	0.14646380253986582	0.0517827739871533	G	1.0	not sig	0.24594996464096466	1.273509943119766	sig active	chr12	54362420.0	54362534.0
87	-0.08334337667073485	0.10617856340320493	0.037539791099525995	C	1.0	not sig	0.24594996464096466	1.273509943119766	sig active	chr12	54362420.0	54362534.0
88	0.05240992700836662	0.15881106996927677	0.056148192251383434	T	1.0	not sig	0.24594996464096466	1.273509943119766	sig active	chr12	54362420.0	54362534.0
89	-0.1220719653639888	0.1436681620223896	0.05079436580331965	C	1.0	not sig	0.24594996464096466	1.273509943119766	sig active	chr12	54362420.0	54362534.0
90	0.10756663182980156	0.10595181858663348	0.037459624700827705	T	1.0	not sig	0.24594996464096466	1.273509943119766	sig active	chr12	54362420.0	54362534.0
91	0.012760558034244678	0.0812901248568108	0.028740399264876017	G	1.0	not sig	0.24594996464096466	1.273509943119766	sig active	chr12	54362420.0	54362534.0
92	0.012760558034244678	0.0812901248568108	0.028740399264876017	G	1.0	not sig	0.24594996464096466	1.273509943119766	sig active	chr12	54362420.0	54362534.0
93	0.28689760183287916	0.05422130395923789	0.019170125857177055	A	0.28791365000488583	not sig	0.24594996464096466	1.273509943119766	sig active	chr12	54362420.0	54362534.0
94	-0.10996243402689349	0.11734164088545461	0.041486534992830795	G	1.0	not sig	0.24594996464096466	1.273509943119766	sig active	chr12	54362420.0	54362534.0
95	0.13602270242763492	0.1362255906556938	0.048163019461891936	C	1.0	not sig	0.24594996464096466	1.273509943119766	sig active	chr12	54362420.0	54362534.0
96	0.035600717494114115	0.12160920096105726	0.0429953453271206	T	1.0	not sig	0.24594996464096466	1.273509943119766	sig active	chr12	54362420.0	54362534.0
97	0.035600717494114115	0.12160920096105726	0.0429953453271206	T	1.0	not sig	0.24594996464096466	1.273509943119766	sig active	chr12	54362420.0	54362534.0
98	-0.324198727242211	0.06879319490215399	0.02432206730740046	G	0.00032608646521519385	sig	0.24594996464096466	1.273509943119766	sig active	chr12	54362420.0	54362534.0
99	-0.038937126602689276	0.1271494290931754	0.0449541117678912	A	1.0	not sig	0.24594996464096466	1.273509943119766	sig active	chr12	54362420.0	54362534.0
100	0.043634107848303266	0.09058664353963201	0.03202721496590118	T	1.0	not sig	0.24594996464096466	1.273509943119766	sig active	chr12	54362420.0	54362534.0
101	0.07410621580661403	0.12081949036620405	0.04271614046872282	C	1.0	not sig	0.24594996464096466	1.273509943119766	sig active	chr12	54362420.0	54362534.0
102	0.07410621580661403	0.12081949036620405	0.04271614046872282	C	1.0	not sig	0.24594996464096466	1.273509943119766	sig active	chr12	54362420.0	54362534.0
103	-0.1726536418464124	0.10135265153417052	0.035833573595524554	G	1.0	not sig	0.24594996464096466	1.273509943119766	sig active	chr12	54362420.0	54362534.0
104	-0.25694466963637186	0.11134691439081658	0.039367079114972184	A	1.0	not sig	0.24594996464096466	1.273509943119766	sig active	chr12	54362420.0	54362534.0
