## Supplementary material for "High-throughput functional analysis of IncRNA core promoters elucidatesrules governing tissue-specificity": IRX5__p1__tile1.chr16:54964603-54964717.plus.av.log2FC.HepG2.txt

delpos	mean.log2FC	sd	se	seq	padj	sig	wt_activ	wt_l2fc	wt_class	tile_chr	tile_start	tile_end
11	0.17943827146685898	0.2184117512337214	0.07722021519409683	C	1.0	not sig	-0.5459178934519829	0.4816420850268185	not sig	chr16	54964603.0	54964717.0
12	0.3363226480042004	0.1573976999871312	0.05564849050203312	G	0.09482262591332552	not sig	-0.5459178934519829	0.4816420850268185	not sig	chr16	54964603.0	54964717.0
13	0.3363226480042004	0.1573976999871312	0.05564849050203312	G	0.09482262591332552	not sig	-0.5459178934519829	0.4816420850268185	not sig	chr16	54964603.0	54964717.0
14	0.3363226480042004	0.1573976999871312	0.05564849050203312	G	0.09482262591332552	not sig	-0.5459178934519829	0.4816420850268185	not sig	chr16	54964603.0	54964717.0
15	0.20693781394044233	0.15588809597603245	0.05511476488545595	A	1.0	not sig	-0.5459178934519829	0.4816420850268185	not sig	chr16	54964603.0	54964717.0
16	-0.2355434325166711	0.23238298168646526	0.08215979109142443	G	1.0	not sig	-0.5459178934519829	0.4816420850268185	not sig	chr16	54964603.0	54964717.0
17	-0.004708682493269695	0.2810513775908757	0.09936666747816453	A	1.0	not sig	-0.5459178934519829	0.4816420850268185	not sig	chr16	54964603.0	54964717.0
18	-0.16908081498674782	0.22582582425776365	0.07984148584985311	G	1.0	not sig	-0.5459178934519829	0.4816420850268185	not sig	chr16	54964603.0	54964717.0
19	0.006398465939349292	0.22875646972936334	0.080877625492964	A	1.0	not sig	-0.5459178934519829	0.4816420850268185	not sig	chr16	54964603.0	54964717.0
20	-0.22616140216192615	0.173750884148975	0.06143021420944921	G	1.0	not sig	-0.5459178934519829	0.4816420850268185	not sig	chr16	54964603.0	54964717.0
21	-0.04316629016482763	0.2737751716474094	0.09679414019619709	A	1.0	not sig	-0.5459178934519829	0.4816420850268185	not sig	chr16	54964603.0	54964717.0
22	-0.08397487903508336	0.20763706197925927	0.07341078727559285	G	1.0	not sig	-0.5459178934519829	0.4816420850268185	not sig	chr16	54964603.0	54964717.0
23	-0.03221696499079041	0.08543426079905528	0.030205572578336004	C	1.0	not sig	-0.5459178934519829	0.4816420850268185	not sig	chr16	54964603.0	54964717.0
24	-0.03221696499079041	0.08543426079905528	0.030205572578336004	C	1.0	not sig	-0.5459178934519829	0.4816420850268185	not sig	chr16	54964603.0	54964717.0
25	0.0708622335583944	0.17973813199320496	0.06354702598509898	G	1.0	not sig	-0.5459178934519829	0.4816420850268185	not sig	chr16	54964603.0	54964717.0
26	-0.2115071780394981	0.1997254766560313	0.07061361945959761	A	1.0	not sig	-0.5459178934519829	0.4816420850268185	not sig	chr16	54964603.0	54964717.0
27	-0.026731623608669944	0.2430781953453008	0.08594112014362523	G	1.0	not sig	-0.5459178934519829	0.4816420850268185	not sig	chr16	54964603.0	54964717.0
28	-0.026731623608669944	0.2430781953453008	0.08594112014362523	G	1.0	not sig	-0.5459178934519829	0.4816420850268185	not sig	chr16	54964603.0	54964717.0
29	-0.13236992881936122	0.24127940192637282	0.08530515063138637	A	1.0	not sig	-0.5459178934519829	0.4816420850268185	not sig	chr16	54964603.0	54964717.0
30	-0.20669541560289756	0.15275463594721134	0.05400691946797774	G	1.0	not sig	-0.5459178934519829	0.4816420850268185	not sig	chr16	54964603.0	54964717.0
31	-0.20669541560289756	0.15275463594721134	0.05400691946797774	G	1.0	not sig	-0.5459178934519829	0.4816420850268185	not sig	chr16	54964603.0	54964717.0
32	-0.05839986185288893	0.12996197969036755	0.04594849856774363	A	1.0	not sig	-0.5459178934519829	0.4816420850268185	not sig	chr16	54964603.0	54964717.0
33	-0.05839986185288893	0.12996197969036755	0.04594849856774363	A	1.0	not sig	-0.5459178934519829	0.4816420850268185	not sig	chr16	54964603.0	54964717.0
34	-0.22384923824710581	0.12446283990297709	0.044004259050565354	G	1.0	not sig	-0.5459178934519829	0.4816420850268185	not sig	chr16	54964603.0	54964717.0
35	-0.1768915992962622	0.21918080941708856	0.07749211832238981	A	1.0	not sig	-0.5459178934519829	0.4816420850268185	not sig	chr16	54964603.0	54964717.0
36	0.09420592287320595	0.08779673469634848	0.03104083323491212	G	1.0	not sig	-0.5459178934519829	0.4816420850268185	not sig	chr16	54964603.0	54964717.0
37	0.09420592287320595	0.08779673469634848	0.03104083323491212	G	1.0	not sig	-0.5459178934519829	0.4816420850268185	not sig	chr16	54964603.0	54964717.0
38	0.09420592287320595	0.08779673469634848	0.03104083323491212	G	1.0	not sig	-0.5459178934519829	0.4816420850268185	not sig	chr16	54964603.0	54964717.0
39	0.2168396501740785	0.19324561835792659	0.06832264358773872	A	1.0	not sig	-0.5459178934519829	0.4816420850268185	not sig	chr16	54964603.0	54964717.0
40	0.09587448696841352	0.2057684260380474	0.07275012470279293	G	1.0	not sig	-0.5459178934519829	0.4816420850268185	not sig	chr16	54964603.0	54964717.0
41	0.5802391875777313	0.07868057109846963	0.027817782685679075	A	4.0849389024325615e-10	sig	-0.5459178934519829	0.4816420850268185	not sig	chr16	54964603.0	54964717.0
42	0.1745048772039468	0.19385546449042518	0.0685382567556238	G	1.0	not sig	-0.5459178934519829	0.4816420850268185	not sig	chr16	54964603.0	54964717.0
43	0.1745048772039468	0.19385546449042518	0.0685382567556238	G	1.0	not sig	-0.5459178934519829	0.4816420850268185	not sig	chr16	54964603.0	54964717.0
44	0.1745048772039468	0.19385546449042518	0.0685382567556238	G	1.0	not sig	-0.5459178934519829	0.4816420850268185	not sig	chr16	54964603.0	54964717.0
45	0.5785380701694778	0.11923891998910445	0.04215732445282796	C	1.0509318201610333e-08	sig	-0.5459178934519829	0.4816420850268185	not sig	chr16	54964603.0	54964717.0
46	0.10932980683428345	0.1640856591659147	0.058013041145841424	G	1.0	not sig	-0.5459178934519829	0.4816420850268185	not sig	chr16	54964603.0	54964717.0
47	0.2888540774781895	0.23828686928219375	0.08424713056857581	A	1.0	not sig	-0.5459178934519829	0.4816420850268185	not sig	chr16	54964603.0	54964717.0
48	0.3863708671187689	0.159863171437671	0.05652016629278238	G	0.0012939652548056473	sig	-0.5459178934519829	0.4816420850268185	not sig	chr16	54964603.0	54964717.0
49	0.3863708671187689	0.159863171437671	0.05652016629278238	G	0.0012939652548056473	sig	-0.5459178934519829	0.4816420850268185	not sig	chr16	54964603.0	54964717.0
50	0.09979169268514296	0.18216718454489844	0.06440582575067946	C	1.0	not sig	-0.5459178934519829	0.4816420850268185	not sig	chr16	54964603.0	54964717.0
51	0.21477026836567306	0.1373630375532752	0.048565167669151636	G	1.0	not sig	-0.5459178934519829	0.4816420850268185	not sig	chr16	54964603.0	54964717.0
52	0.4167914097033442	0.26359549774570235	0.09319508197311471	C	1.4777425037192644e-06	sig	-0.5459178934519829	0.4816420850268185	not sig	chr16	54964603.0	54964717.0
53	0.18899517936097304	0.15143785815943797	0.053541368216452556	G	1.0	not sig	-0.5459178934519829	0.4816420850268185	not sig	chr16	54964603.0	54964717.0
54	0.10332700874831884	0.20876902999286628	0.07381099840484673	C	1.0	not sig	-0.5459178934519829	0.4816420850268185	not sig	chr16	54964603.0	54964717.0
55	0.10332700874831884	0.20876902999286628	0.07381099840484673	C	1.0	not sig	-0.5459178934519829	0.4816420850268185	not sig	chr16	54964603.0	54964717.0
56	-0.019160907285564452	0.2818037769550557	0.0996326808244506	T	1.0	not sig	-0.5459178934519829	0.4816420850268185	not sig	chr16	54964603.0	54964717.0
57	-0.006732596209904657	0.25305465514533987	0.08946833133204654	G	1.0	not sig	-0.5459178934519829	0.4816420850268185	not sig	chr16	54964603.0	54964717.0
58	-0.006732596209904657	0.25305465514533987	0.08946833133204654	G	1.0	not sig	-0.5459178934519829	0.4816420850268185	not sig	chr16	54964603.0	54964717.0
59	0.015785857626939542	0.21022584379895404	0.07432605986545215	C	1.0	not sig	-0.5459178934519829	0.4816420850268185	not sig	chr16	54964603.0	54964717.0
60	0.28899711006364653	0.22158499596959005	0.07834212662964546	G	1.0	not sig	-0.5459178934519829	0.4816420850268185	not sig	chr16	54964603.0	54964717.0
61	0.28899711006364653	0.22158499596959005	0.07834212662964546	G	1.0	not sig	-0.5459178934519829	0.4816420850268185	not sig	chr16	54964603.0	54964717.0
62	-0.22189120497284037	0.305468798869579	0.10799952956079444	C	1.0	not sig	-0.5459178934519829	0.4816420850268185	not sig	chr16	54964603.0	54964717.0
63	-0.22189120497284037	0.305468798869579	0.10799952956079444	C	1.0	not sig	-0.5459178934519829	0.4816420850268185	not sig	chr16	54964603.0	54964717.0
64	0.2353703772759958	0.23103917343459598	0.08168468312766883	G	1.0	not sig	-0.5459178934519829	0.4816420850268185	not sig	chr16	54964603.0	54964717.0
65	0.2353703772759958	0.23103917343459598	0.08168468312766883	G	1.0	not sig	-0.5459178934519829	0.4816420850268185	not sig	chr16	54964603.0	54964717.0
66	0.2353703772759958	0.23103917343459598	0.08168468312766883	G	1.0	not sig	-0.5459178934519829	0.4816420850268185	not sig	chr16	54964603.0	54964717.0
67	0.3170048585007724	0.3435849382661673	0.12147561988078409	T	1.0	not sig	-0.5459178934519829	0.4816420850268185	not sig	chr16	54964603.0	54964717.0
68	0.3170048585007724	0.3435849382661673	0.12147561988078409	T	1.0	not sig	-0.5459178934519829	0.4816420850268185	not sig	chr16	54964603.0	54964717.0
69	0.2699129096040914	0.14450664245621847	0.05109081340364596	G	1.0	not sig	-0.5459178934519829	0.4816420850268185	not sig	chr16	54964603.0	54964717.0
70	0.2699129096040914	0.14450664245621847	0.05109081340364596	G	1.0	not sig	-0.5459178934519829	0.4816420850268185	not sig	chr16	54964603.0	54964717.0
71	0.06510356012799849	0.13488853042359514	0.04769029728340602	C	1.0	not sig	-0.5459178934519829	0.4816420850268185	not sig	chr16	54964603.0	54964717.0
72	-0.24876200827446063	0.20670555143472588	0.07308144856419968	T	1.0	not sig	-0.5459178934519829	0.4816420850268185	not sig	chr16	54964603.0	54964717.0
73	0.07466645874080355	0.2068870251831202	0.07314560922324816	G	1.0	not sig	-0.5459178934519829	0.4816420850268185	not sig	chr16	54964603.0	54964717.0
74	-0.039957365626269406	0.18932278220713705	0.06693571156588522	C	1.0	not sig	-0.5459178934519829	0.4816420850268185	not sig	chr16	54964603.0	54964717.0
75	-0.07515744698909622	0.1300405761986492	0.045976286629735394	G	1.0	not sig	-0.5459178934519829	0.4816420850268185	not sig	chr16	54964603.0	54964717.0
76	-0.07515744698909622	0.1300405761986492	0.045976286629735394	G	1.0	not sig	-0.5459178934519829	0.4816420850268185	not sig	chr16	54964603.0	54964717.0
77	0.15985779573834794	0.13852759304759507	0.04897690021270245	C	1.0	not sig	-0.5459178934519829	0.4816420850268185	not sig	chr16	54964603.0	54964717.0
78	0.15985779573834794	0.13852759304759507	0.04897690021270245	C	1.0	not sig	-0.5459178934519829	0.4816420850268185	not sig	chr16	54964603.0	54964717.0
79	-0.14184047281016673	0.16719511810304954	0.05911240089597601	G	1.0	not sig	-0.5459178934519829	0.4816420850268185	not sig	chr16	54964603.0	54964717.0
80	-0.06081127965299177	0.09539998557803228	0.033728988363662726	C	1.0	not sig	-0.5459178934519829	0.4816420850268185	not sig	chr16	54964603.0	54964717.0
81	-0.06081127965299177	0.09539998557803228	0.033728988363662726	C	1.0	not sig	-0.5459178934519829	0.4816420850268185	not sig	chr16	54964603.0	54964717.0
82	-0.06081127965299177	0.09539998557803228	0.033728988363662726	C	1.0	not sig	-0.5459178934519829	0.4816420850268185	not sig	chr16	54964603.0	54964717.0
83	0.1373826194861493	0.22679575034139723	0.08018440650534661	A	1.0	not sig	-0.5459178934519829	0.4816420850268185	not sig	chr16	54964603.0	54964717.0
84	-0.22999044076555988	0.14600380037378077	0.05162013866165368	G	1.0	not sig	-0.5459178934519829	0.4816420850268185	not sig	chr16	54964603.0	54964717.0
85	-0.056432406066264096	0.23572576812501964	0.08334164457080455	A	1.0	not sig	-0.5459178934519829	0.4816420850268185	not sig	chr16	54964603.0	54964717.0
86	-0.056432406066264096	0.23572576812501964	0.08334164457080455	A	1.0	not sig	-0.5459178934519829	0.4816420850268185	not sig	chr16	54964603.0	54964717.0
87	0.04277712986037918	0.22681881910021945	0.08019256254324499	G	1.0	not sig	-0.5459178934519829	0.4816420850268185	not sig	chr16	54964603.0	54964717.0
88	-0.23341738225945052	0.2826523872827917	0.09993270988311413	C	1.0	not sig	-0.5459178934519829	0.4816420850268185	not sig	chr16	54964603.0	54964717.0
89	0.3765323208422411	0.21067797279064002	0.07448591160344825	T	0.5315290745175177	not sig	-0.5459178934519829	0.4816420850268185	not sig	chr16	54964603.0	54964717.0
90	0.30955651648172816	0.19785380999859822	0.06995188536680176	C	1.0	not sig	-0.5459178934519829	0.4816420850268185	not sig	chr16	54964603.0	54964717.0
91	0.30955651648172816	0.19785380999859822	0.06995188536680176	C	1.0	not sig	-0.5459178934519829	0.4816420850268185	not sig	chr16	54964603.0	54964717.0
92	0.2861480142142644	0.1054034986864434	0.03726576434098574	T	1.0	not sig	-0.5459178934519829	0.4816420850268185	not sig	chr16	54964603.0	54964717.0
93	7.256048671111515e-05	0.22141868426408517	0.07828332656226886	G	1.0	not sig	-0.5459178934519829	0.4816420850268185	not sig	chr16	54964603.0	54964717.0
94	0.2850409822797897	0.16424566308071534	0.05806961107242739	C	1.0	not sig	-0.5459178934519829	0.4816420850268185	not sig	chr16	54964603.0	54964717.0
95	0.2850409822797897	0.16424566308071534	0.05806961107242739	C	1.0	not sig	-0.5459178934519829	0.4816420850268185	not sig	chr16	54964603.0	54964717.0
96	0.04453531347766465	0.1870124590987421	0.06611888899754619	A	1.0	not sig	-0.5459178934519829	0.4816420850268185	not sig	chr16	54964603.0	54964717.0
97	0.15774065720273545	0.17304271559189488	0.06117983881498199	G	1.0	not sig	-0.5459178934519829	0.4816420850268185	not sig	chr16	54964603.0	54964717.0
98	0.18188771089402136	0.2644334105344946	0.09349132888061368	T	1.0	not sig	-0.5459178934519829	0.4816420850268185	not sig	chr16	54964603.0	54964717.0
99	0.131081035128074	0.18027350727342525	0.06373630973066069	C	1.0	not sig	-0.5459178934519829	0.4816420850268185	not sig	chr16	54964603.0	54964717.0
100	0.131081035128074	0.18027350727342525	0.06373630973066069	C	1.0	not sig	-0.5459178934519829	0.4816420850268185	not sig	chr16	54964603.0	54964717.0
101	-0.03511505623819779	0.20669580387270556	0.07307800228059737	T	1.0	not sig	-0.5459178934519829	0.4816420850268185	not sig	chr16	54964603.0	54964717.0
102	0.18993512452049693	0.15666663401878034	0.05539001965017531	C	1.0	not sig	-0.5459178934519829	0.4816420850268185	not sig	chr16	54964603.0	54964717.0
103	0.18993512452049693	0.15666663401878034	0.05539001965017531	C	1.0	not sig	-0.5459178934519829	0.4816420850268185	not sig	chr16	54964603.0	54964717.0
104	0.18993512452049693	0.15666663401878034	0.05539001965017531	C	1.0	not sig	-0.5459178934519829	0.4816420850268185	not sig	chr16	54964603.0	54964717.0
