## Supplementary material for "High-throughput functional analysis of IncRNA core promoters elucidatesrules governing tissue-specificity": IRX5__p1__tile2.chr16:54964697-54964811.plus.av.log2FC.HepG2.txt

delpos	mean.log2FC	sd	se	seq	padj	sig	wt_activ	wt_l2fc	wt_class	tile_chr	tile_start	tile_end
11	-0.19461061626187562	0.10766938631630762	0.03806687659522759	A	1.0	not sig	-0.9959556269878804	0.03160435149092095	not sig	chr16	54964697.0	54964811.0
12	0.05230503554902172	0.15172710882617138	0.05364363377040752	C	1.0	not sig	-0.9959556269878804	0.03160435149092095	not sig	chr16	54964697.0	54964811.0
13	0.05230503554902172	0.15172710882617138	0.05364363377040752	C	1.0	not sig	-0.9959556269878804	0.03160435149092095	not sig	chr16	54964697.0	54964811.0
14	-0.27306775828572566	0.13283724540977618	0.046965058511697154	G	0.9749892854896518	not sig	-0.9959556269878804	0.03160435149092095	not sig	chr16	54964697.0	54964811.0
15	-0.1295586767717401	0.16516505896775743	0.05839466660558863	A	1.0	not sig	-0.9959556269878804	0.03160435149092095	not sig	chr16	54964697.0	54964811.0
16	-0.04607398609082386	0.1269863232540796	0.04489644514545332	C	1.0	not sig	-0.9959556269878804	0.03160435149092095	not sig	chr16	54964697.0	54964811.0
17	0.43626736058199017	0.1500751131042808	0.05305956508168752	T	1.461585986323955e-09	sig	-0.9959556269878804	0.03160435149092095	not sig	chr16	54964697.0	54964811.0
18	0.028712176265330527	0.09524679202537539	0.033674826263703855	A	1.0	not sig	-0.9959556269878804	0.03160435149092095	not sig	chr16	54964697.0	54964811.0
19	-0.15536640153256065	0.21159110230993827	0.07480875164104694	C	1.0	not sig	-0.9959556269878804	0.03160435149092095	not sig	chr16	54964697.0	54964811.0
20	-0.09159142865635689	0.1363950096833479	0.04822291813355005	A	1.0	not sig	-0.9959556269878804	0.03160435149092095	not sig	chr16	54964697.0	54964811.0
21	-0.15056886504636363	0.17049877395962063	0.06028041962542004	C	1.0	not sig	-0.9959556269878804	0.03160435149092095	not sig	chr16	54964697.0	54964811.0
22	-0.15056886504636363	0.17049877395962063	0.06028041962542004	C	1.0	not sig	-0.9959556269878804	0.03160435149092095	not sig	chr16	54964697.0	54964811.0
23	-0.15056886504636363	0.17049877395962063	0.06028041962542004	C	1.0	not sig	-0.9959556269878804	0.03160435149092095	not sig	chr16	54964697.0	54964811.0
24	-0.15056886504636363	0.17049877395962063	0.06028041962542004	C	1.0	not sig	-0.9959556269878804	0.03160435149092095	not sig	chr16	54964697.0	54964811.0
25	0.301783360304005	0.16269256696268122	0.057520508673979176	G	1.0	not sig	-0.9959556269878804	0.03160435149092095	not sig	chr16	54964697.0	54964811.0
26	0.301783360304005	0.16269256696268122	0.057520508673979176	G	1.0	not sig	-0.9959556269878804	0.03160435149092095	not sig	chr16	54964697.0	54964811.0
27	0.301783360304005	0.16269256696268122	0.057520508673979176	G	1.0	not sig	-0.9959556269878804	0.03160435149092095	not sig	chr16	54964697.0	54964811.0
28	0.2749880920636827	0.16650502409341683	0.05886841581904226	A	1.0	not sig	-0.9959556269878804	0.03160435149092095	not sig	chr16	54964697.0	54964811.0
29	0.2749880920636827	0.16650502409341683	0.05886841581904226	A	1.0	not sig	-0.9959556269878804	0.03160435149092095	not sig	chr16	54964697.0	54964811.0
30	-0.5827270307060892	0.20770123689117453	0.0734334765332915	G	1.175864599938871e-10	sig	-0.9959556269878804	0.03160435149092095	not sig	chr16	54964697.0	54964811.0
31	-0.5827270307060892	0.20770123689117453	0.0734334765332915	G	1.175864599938871e-10	sig	-0.9959556269878804	0.03160435149092095	not sig	chr16	54964697.0	54964811.0
32	-0.7308511192756737	0.18813502087004166	0.06651577451793955	A	2.9534238014640383e-13	sig	-0.9959556269878804	0.03160435149092095	not sig	chr16	54964697.0	54964811.0
33	-0.5981891028213893	0.10114112432935424	0.03575878743505904	G	9.569199401413219e-16	sig	-0.9959556269878804	0.03160435149092095	not sig	chr16	54964697.0	54964811.0
34	-0.5981891028213893	0.10114112432935424	0.03575878743505904	G	9.569199401413219e-16	sig	-0.9959556269878804	0.03160435149092095	not sig	chr16	54964697.0	54964811.0
35	-0.6807211314119581	0.16850803602635153	0.059576587479330104	A	4.185561016692475e-19	sig	-0.9959556269878804	0.03160435149092095	not sig	chr16	54964697.0	54964811.0
36	-0.27445089545233914	0.1383955140068167	0.048930203220008954	G	1.0	not sig	-0.9959556269878804	0.03160435149092095	not sig	chr16	54964697.0	54964811.0
37	-0.4442233636584939	0.17756047181691584	0.06277710684621202	C	0.000191507022437428	sig	-0.9959556269878804	0.03160435149092095	not sig	chr16	54964697.0	54964811.0
38	-0.3891240624295588	0.1242078537900052	0.04391410784576994	T	0.020953500400073405	sig	-0.9959556269878804	0.03160435149092095	not sig	chr16	54964697.0	54964811.0
39	-0.3891240624295588	0.1242078537900052	0.04391410784576994	T	0.020953500400073405	sig	-0.9959556269878804	0.03160435149092095	not sig	chr16	54964697.0	54964811.0
40	0.07138773018890932	0.12650093511682464	0.04472483452377308	C	1.0	not sig	-0.9959556269878804	0.03160435149092095	not sig	chr16	54964697.0	54964811.0
41	-0.2169596738734821	0.12673908961244823	0.04480903485318583	G	1.0	not sig	-0.9959556269878804	0.03160435149092095	not sig	chr16	54964697.0	54964811.0
42	-0.2169596738734821	0.12673908961244823	0.04480903485318583	G	1.0	not sig	-0.9959556269878804	0.03160435149092095	not sig	chr16	54964697.0	54964811.0
43	-0.2169596738734821	0.12673908961244823	0.04480903485318583	G	1.0	not sig	-0.9959556269878804	0.03160435149092095	not sig	chr16	54964697.0	54964811.0
44	-0.1042845128818751	0.16310120892574814	0.05766498542556018	C	1.0	not sig	-0.9959556269878804	0.03160435149092095	not sig	chr16	54964697.0	54964811.0
45	0.014777978376782658	0.15200444800798737	0.05374168797848293	G	1.0	not sig	-0.9959556269878804	0.03160435149092095	not sig	chr16	54964697.0	54964811.0
46	0.16893857111179805	0.09252551768965776	0.03271271049557643	C	1.0	not sig	-0.9959556269878804	0.03160435149092095	not sig	chr16	54964697.0	54964811.0
47	0.060735872241667974	0.20213341409215832	0.0714649539044768	G	1.0	not sig	-0.9959556269878804	0.03160435149092095	not sig	chr16	54964697.0	54964811.0
48	0.17731335388442593	0.09378875215586843	0.0331593313242195	C	1.0	not sig	-0.9959556269878804	0.03160435149092095	not sig	chr16	54964697.0	54964811.0
49	-0.12865691464632073	0.13535319311290897	0.04785458035269512	A	1.0	not sig	-0.9959556269878804	0.03160435149092095	not sig	chr16	54964697.0	54964811.0
50	0.0035745737146634093	0.15731686568781542	0.055619911261433785	C	1.0	not sig	-0.9959556269878804	0.03160435149092095	not sig	chr16	54964697.0	54964811.0
51	0.03862282955912319	0.16229084435801608	0.05737847828502186	A	1.0	not sig	-0.9959556269878804	0.03160435149092095	not sig	chr16	54964697.0	54964811.0
52	0.03862282955912319	0.16229084435801608	0.05737847828502186	A	1.0	not sig	-0.9959556269878804	0.03160435149092095	not sig	chr16	54964697.0	54964811.0
53	0.04842658091441139	0.14589308082933253	0.05158099339130906	G	1.0	not sig	-0.9959556269878804	0.03160435149092095	not sig	chr16	54964697.0	54964811.0
54	0.04842658091441139	0.14589308082933253	0.05158099339130906	G	1.0	not sig	-0.9959556269878804	0.03160435149092095	not sig	chr16	54964697.0	54964811.0
55	0.07978802813973604	0.1376193543454411	0.04865578934008788	C	1.0	not sig	-0.9959556269878804	0.03160435149092095	not sig	chr16	54964697.0	54964811.0
56	-0.03736419689834551	0.16986897022616	0.06005775038004673	G	1.0	not sig	-0.9959556269878804	0.03160435149092095	not sig	chr16	54964697.0	54964811.0
57	0.23989342211666775	0.1810180535959133	0.0639995466074301	T	1.0	not sig	-0.9959556269878804	0.03160435149092095	not sig	chr16	54964697.0	54964811.0
58	0.06602643255643278	0.1873185235279159	0.06622709911422059	C	1.0	not sig	-0.9959556269878804	0.03160435149092095	not sig	chr16	54964697.0	54964811.0
59	-0.25702081153028256	0.2340911567905117	0.08276372219118706	A	1.0	not sig	-0.9959556269878804	0.03160435149092095	not sig	chr16	54964697.0	54964811.0
60	-0.2637518244109293	0.14532375354782276	0.05137970580057403	G	0.9827864140670948	not sig	-0.9959556269878804	0.03160435149092095	not sig	chr16	54964697.0	54964811.0
61	0.17633271867246558	0.16362054106825608	0.057848597065387926	A	1.0	not sig	-0.9959556269878804	0.03160435149092095	not sig	chr16	54964697.0	54964811.0
62	0.17633271867246558	0.16362054106825608	0.057848597065387926	A	1.0	not sig	-0.9959556269878804	0.03160435149092095	not sig	chr16	54964697.0	54964811.0
63	0.15044958112127635	0.18451738310914417	0.06523674642163597	T	1.0	not sig	-0.9959556269878804	0.03160435149092095	not sig	chr16	54964697.0	54964811.0
64	0.17591983312392867	0.13011560304105704	0.046002812624254194	C	1.0	not sig	-0.9959556269878804	0.03160435149092095	not sig	chr16	54964697.0	54964811.0
65	0.17591983312392867	0.13011560304105704	0.046002812624254194	C	1.0	not sig	-0.9959556269878804	0.03160435149092095	not sig	chr16	54964697.0	54964811.0
66	0.040047520286045774	0.10465462935124789	0.037000999048416035	T	1.0	not sig	-0.9959556269878804	0.03160435149092095	not sig	chr16	54964697.0	54964811.0
67	0.044121101451137124	0.1601675080854169	0.05662776554647474	C	1.0	not sig	-0.9959556269878804	0.03160435149092095	not sig	chr16	54964697.0	54964811.0
68	-0.023248428818841912	0.052336248392813436	0.018503658070210965	A	1.0	not sig	-0.9959556269878804	0.03160435149092095	not sig	chr16	54964697.0	54964811.0
69	-0.023248428818841912	0.052336248392813436	0.018503658070210965	A	1.0	not sig	-0.9959556269878804	0.03160435149092095	not sig	chr16	54964697.0	54964811.0
70	-0.1399685714695815	0.10505583018455394	0.037142844963340235	T	1.0	not sig	-0.9959556269878804	0.03160435149092095	not sig	chr16	54964697.0	54964811.0
71	-0.1399685714695815	0.10505583018455394	0.037142844963340235	T	1.0	not sig	-0.9959556269878804	0.03160435149092095	not sig	chr16	54964697.0	54964811.0
72	-0.1399685714695815	0.10505583018455394	0.037142844963340235	T	1.0	not sig	-0.9959556269878804	0.03160435149092095	not sig	chr16	54964697.0	54964811.0
73	0.0261206746927988	0.09951320514732388	0.03518323108864038	C	1.0	not sig	-0.9959556269878804	0.03160435149092095	not sig	chr16	54964697.0	54964811.0
74	0.0261206746927988	0.09951320514732388	0.03518323108864038	C	1.0	not sig	-0.9959556269878804	0.03160435149092095	not sig	chr16	54964697.0	54964811.0
75	0.6259474625393874	0.18110361312659687	0.06402979646960084	A	9.632582301460348e-15	sig	-0.9959556269878804	0.03160435149092095	not sig	chr16	54964697.0	54964811.0
76	0.6259474625393874	0.18110361312659687	0.06402979646960084	A	9.632582301460348e-15	sig	-0.9959556269878804	0.03160435149092095	not sig	chr16	54964697.0	54964811.0
77	0.7146753221019959	0.1025052538926989	0.03624108006738807	C	2.384040787859984e-26	sig	-0.9959556269878804	0.03160435149092095	not sig	chr16	54964697.0	54964811.0
78	0.43330149137755386	0.10313181317800248	0.036462602227114844	T	8.476316945998693e-09	sig	-0.9959556269878804	0.03160435149092095	not sig	chr16	54964697.0	54964811.0
79	0.43330149137755386	0.10313181317800248	0.036462602227114844	T	8.476316945998693e-09	sig	-0.9959556269878804	0.03160435149092095	not sig	chr16	54964697.0	54964811.0
80	0.7400204550253199	0.11271934851739827	0.03985230785379106	A	4.85803304939594e-28	sig	-0.9959556269878804	0.03160435149092095	not sig	chr16	54964697.0	54964811.0
81	0.6912474988110144	0.16302663751648683	0.05763862045097452	G	1.7110675548577002e-25	sig	-0.9959556269878804	0.03160435149092095	not sig	chr16	54964697.0	54964811.0
82	0.833590815314414	0.15565238202895132	0.05503142742025529	C	3.048428956657947e-21	sig	-0.9959556269878804	0.03160435149092095	not sig	chr16	54964697.0	54964811.0
83	0.7191369416148398	0.13730603757322377	0.048545015132940704	A	1.234594871489373e-23	sig	-0.9959556269878804	0.03160435149092095	not sig	chr16	54964697.0	54964811.0
84	0.8524004794096312	0.13846415542043972	0.04895447162453048	T	4.223477311431977e-31	sig	-0.9959556269878804	0.03160435149092095	not sig	chr16	54964697.0	54964811.0
85	0.7393184415617468	0.16656075062382075	0.05888811812281256	C	1.2194800173441028e-23	sig	-0.9959556269878804	0.03160435149092095	not sig	chr16	54964697.0	54964811.0
86	0.644357529537325	0.0855159715471321	0.03023446169036648	T	2.9212006517062994e-22	sig	-0.9959556269878804	0.03160435149092095	not sig	chr16	54964697.0	54964811.0
87	0.644357529537325	0.0855159715471321	0.03023446169036648	T	2.9212006517062994e-22	sig	-0.9959556269878804	0.03160435149092095	not sig	chr16	54964697.0	54964811.0
88	0.36688210386047126	0.16432719190249181	0.05809843586379754	G	0.022001884212529684	sig	-0.9959556269878804	0.03160435149092095	not sig	chr16	54964697.0	54964811.0
89	0.36688210386047126	0.16432719190249181	0.05809843586379754	G	0.022001884212529684	sig	-0.9959556269878804	0.03160435149092095	not sig	chr16	54964697.0	54964811.0
90	0.3636733867194546	0.14344917092720558	0.0507169407591076	C	0.0006764182783382626	sig	-0.9959556269878804	0.03160435149092095	not sig	chr16	54964697.0	54964811.0
91	0.34762057740941665	0.20137316170382932	0.07119616409487645	A	1.7751609460605105e-05	sig	-0.9959556269878804	0.03160435149092095	not sig	chr16	54964697.0	54964811.0
92	0.3645211255698525	0.18870824431038094	0.06671843960883904	G	0.0044104369436794395	sig	-0.9959556269878804	0.03160435149092095	not sig	chr16	54964697.0	54964811.0
93	0.3645211255698525	0.18870824431038094	0.06671843960883904	G	0.0044104369436794395	sig	-0.9959556269878804	0.03160435149092095	not sig	chr16	54964697.0	54964811.0
94	0.36220849418430956	0.1287104834161226	0.04550602781666947	A	0.02995725106833465	sig	-0.9959556269878804	0.03160435149092095	not sig	chr16	54964697.0	54964811.0
95	0.3512567427057472	0.13478553534419635	0.04765388302387016	C	0.19847259101879758	not sig	-0.9959556269878804	0.03160435149092095	not sig	chr16	54964697.0	54964811.0
96	0.3512567427057472	0.13478553534419635	0.04765388302387016	C	0.19847259101879758	not sig	-0.9959556269878804	0.03160435149092095	not sig	chr16	54964697.0	54964811.0
97	0.24837120617853137	0.14421035542220556	0.050986060118181874	T	1.0	not sig	-0.9959556269878804	0.03160435149092095	not sig	chr16	54964697.0	54964811.0
98	0.24837120617853137	0.14421035542220556	0.050986060118181874	T	1.0	not sig	-0.9959556269878804	0.03160435149092095	not sig	chr16	54964697.0	54964811.0
99	0.24837120617853137	0.14421035542220556	0.050986060118181874	T	1.0	not sig	-0.9959556269878804	0.03160435149092095	not sig	chr16	54964697.0	54964811.0
100	0.48463320177477753	0.10557529805469025	0.0373265045901312	G	0.006157677533753062	sig	-0.9959556269878804	0.03160435149092095	not sig	chr16	54964697.0	54964811.0
101	0.3998784727736756	0.11122237432511087	0.039323047552477224	C	0.018403620041734656	sig	-0.9959556269878804	0.03160435149092095	not sig	chr16	54964697.0	54964811.0
102	0.8875301216411235	0.3577165611233902	0.12647190305654066	A	1.0744096501811614e-11	sig	-0.9959556269878804	0.03160435149092095	not sig	chr16	54964697.0	54964811.0
103	0.8875301216411235	0.3577165611233902	0.12647190305654066	A	1.0744096501811614e-11	sig	-0.9959556269878804	0.03160435149092095	not sig	chr16	54964697.0	54964811.0
104	0.8875301216411235	0.3577165611233902	0.12647190305654066	A	1.0744096501811614e-11	sig	-0.9959556269878804	0.03160435149092095	not sig	chr16	54964697.0	54964811.0
