## Supplementary material for "High-throughput functional analysis of IncRNA core promoters elucidatesrules governing tissue-specificity": JPX__p1__tile1.chrX:73164003-73164117.plus.av.log2FC.HepG2.txt

delpos	mean.log2FC	sd	se	seq	padj	sig	wt_activ	wt_l2fc	wt_class	tile_chr	tile_start	tile_end
11	-0.34117499197256984	0.24209358167857858	0.08559300664333111	T	1.0	not sig	0.8428219685567169	1.8703819470355183	sig active	chrX	73164003.0	73164117.0
12	0.32115964457202006	0.13926469374069378	0.04923750466195615	G	1.0	not sig	0.8428219685567169	1.8703819470355183	sig active	chrX	73164003.0	73164117.0
13	0.24710073442642388	0.24790775312741048	0.08764862667255624	C	1.0	not sig	0.8428219685567169	1.8703819470355183	sig active	chrX	73164003.0	73164117.0
14	-0.38309115427595913	0.29437333595611803	0.10407669102753839	G	1.0	not sig	0.8428219685567169	1.8703819470355183	sig active	chrX	73164003.0	73164117.0
15	-0.38309115427595913	0.29437333595611803	0.10407669102753839	G	1.0	not sig	0.8428219685567169	1.8703819470355183	sig active	chrX	73164003.0	73164117.0
16	0.093793426356482	0.23936063500401983	0.08462676408023025	C	1.0	not sig	0.8428219685567169	1.8703819470355183	sig active	chrX	73164003.0	73164117.0
17	-0.2213303269776784	0.24269423424799333	0.08580536939581626	A	1.0	not sig	0.8428219685567169	1.8703819470355183	sig active	chrX	73164003.0	73164117.0
18	-0.10071356422635856	0.1794421532126349	0.06344238168368478	C	1.0	not sig	0.8428219685567169	1.8703819470355183	sig active	chrX	73164003.0	73164117.0
19	0.0895338857125578	0.15108320081059134	0.05341597790826901	G	1.0	not sig	0.8428219685567169	1.8703819470355183	sig active	chrX	73164003.0	73164117.0
20	0.0895338857125578	0.15108320081059134	0.05341597790826901	G	1.0	not sig	0.8428219685567169	1.8703819470355183	sig active	chrX	73164003.0	73164117.0
21	0.8928898383810306	0.19579809264922765	0.06922507952783039	C	1.6620525437134652e-17	sig	0.8428219685567169	1.8703819470355183	sig active	chrX	73164003.0	73164117.0
22	-0.38086108075395464	0.38509731474396935	0.13615246133609546	A	1.0	not sig	0.8428219685567169	1.8703819470355183	sig active	chrX	73164003.0	73164117.0
23	-0.38086108075395464	0.38509731474396935	0.13615246133609546	A	1.0	not sig	0.8428219685567169	1.8703819470355183	sig active	chrX	73164003.0	73164117.0
24	0.00953380411454386	0.13408929152002744	0.04740772365915561	C	1.0	not sig	0.8428219685567169	1.8703819470355183	sig active	chrX	73164003.0	73164117.0
25	-0.04604202216751756	0.3148064860873719	0.11130090053694458	G	1.0	not sig	0.8428219685567169	1.8703819470355183	sig active	chrX	73164003.0	73164117.0
26	-0.04604202216751756	0.3148064860873719	0.11130090053694458	G	1.0	not sig	0.8428219685567169	1.8703819470355183	sig active	chrX	73164003.0	73164117.0
27	0.23343357026520709	0.1651691211118862	0.05839610279041844	C	1.0	not sig	0.8428219685567169	1.8703819470355183	sig active	chrX	73164003.0	73164117.0
28	-0.32626598745696644	0.3365683909907282	0.1189948958012946	T	1.0	not sig	0.8428219685567169	1.8703819470355183	sig active	chrX	73164003.0	73164117.0
29	0.19552413240419383	0.21017523535852403	0.07430816707974548	G	1.0	not sig	0.8428219685567169	1.8703819470355183	sig active	chrX	73164003.0	73164117.0
30	-0.11256001220043585	0.2198598916887873	0.07773221016204068	C	1.0	not sig	0.8428219685567169	1.8703819470355183	sig active	chrX	73164003.0	73164117.0
31	-0.24990224474831385	0.2308404376552578	0.08161441941905162	G	1.0	not sig	0.8428219685567169	1.8703819470355183	sig active	chrX	73164003.0	73164117.0
32	-0.24990224474831385	0.2308404376552578	0.08161441941905162	G	1.0	not sig	0.8428219685567169	1.8703819470355183	sig active	chrX	73164003.0	73164117.0
33	-0.19862538341406377	0.15023107007401	0.05311470419712193	C	1.0	not sig	0.8428219685567169	1.8703819470355183	sig active	chrX	73164003.0	73164117.0
34	-0.6627591670435601	0.30671342537737184	0.10843957148264687	A	0.04669378176491654	sig	0.8428219685567169	1.8703819470355183	sig active	chrX	73164003.0	73164117.0
35	0.031921440941636264	0.2782636537553939	0.09838105826409227	C	1.0	not sig	0.8428219685567169	1.8703819470355183	sig active	chrX	73164003.0	73164117.0
36	-0.02181706904635073	0.17242953371889255	0.06096304628473168	G	1.0	not sig	0.8428219685567169	1.8703819470355183	sig active	chrX	73164003.0	73164117.0
37	-0.02181706904635073	0.17242953371889255	0.06096304628473168	G	1.0	not sig	0.8428219685567169	1.8703819470355183	sig active	chrX	73164003.0	73164117.0
38	1.251603469790902	0.14475114407240544	0.0511772577790544	C	9.831167228281108e-43	sig	0.8428219685567169	1.8703819470355183	sig active	chrX	73164003.0	73164117.0
39	-0.3469308123935182	0.3460424929604206	0.12234449667550576	A	1.0	not sig	0.8428219685567169	1.8703819470355183	sig active	chrX	73164003.0	73164117.0
40	-0.3469308123935182	0.3460424929604206	0.12234449667550576	A	1.0	not sig	0.8428219685567169	1.8703819470355183	sig active	chrX	73164003.0	73164117.0
41	0.23253422976523994	0.3093239841826026	0.10936254339957932	C	1.0	not sig	0.8428219685567169	1.8703819470355183	sig active	chrX	73164003.0	73164117.0
42	-0.11619518569229446	0.1848425552879285	0.06535171214797178	G	1.0	not sig	0.8428219685567169	1.8703819470355183	sig active	chrX	73164003.0	73164117.0
43	-0.11619518569229446	0.1848425552879285	0.06535171214797178	G	1.0	not sig	0.8428219685567169	1.8703819470355183	sig active	chrX	73164003.0	73164117.0
44	0.4765326896371127	0.15178972203182972	0.05366577088156394	C	0.7291062655668525	not sig	0.8428219685567169	1.8703819470355183	sig active	chrX	73164003.0	73164117.0
45	-0.6666063260946358	0.3018854247723672	0.10673261549896108	T	0.017485133004287064	sig	0.8428219685567169	1.8703819470355183	sig active	chrX	73164003.0	73164117.0
46	-0.167542747978555	0.24520275422594626	0.08669226513939247	G	1.0	not sig	0.8428219685567169	1.8703819470355183	sig active	chrX	73164003.0	73164117.0
47	-0.167542747978555	0.24520275422594626	0.08669226513939247	G	1.0	not sig	0.8428219685567169	1.8703819470355183	sig active	chrX	73164003.0	73164117.0
48	-0.167542747978555	0.24520275422594626	0.08669226513939247	G	1.0	not sig	0.8428219685567169	1.8703819470355183	sig active	chrX	73164003.0	73164117.0
49	-0.167542747978555	0.24520275422594626	0.08669226513939247	G	1.0	not sig	0.8428219685567169	1.8703819470355183	sig active	chrX	73164003.0	73164117.0
50	-0.35583122281290913	0.27622788337124177	0.0976613047423059	C	0.027766902213267323	sig	0.8428219685567169	1.8703819470355183	sig active	chrX	73164003.0	73164117.0
51	0.07801010925549011	0.3437869721305034	0.12154704963853478	A	1.0	not sig	0.8428219685567169	1.8703819470355183	sig active	chrX	73164003.0	73164117.0
52	0.0343138917536453	0.13493208142080207	0.04770569488613225	C	1.0	not sig	0.8428219685567169	1.8703819470355183	sig active	chrX	73164003.0	73164117.0
53	-0.18046490958470648	0.24912747469092938	0.08807986336691807	G	1.0	not sig	0.8428219685567169	1.8703819470355183	sig active	chrX	73164003.0	73164117.0
54	-0.18046490958470648	0.24912747469092938	0.08807986336691807	G	1.0	not sig	0.8428219685567169	1.8703819470355183	sig active	chrX	73164003.0	73164117.0
55	0.47418844627315415	0.1308859992296107	0.04627518880881747	C	0.00900035364826407	sig	0.8428219685567169	1.8703819470355183	sig active	chrX	73164003.0	73164117.0
56	-0.7114224294835635	0.3322381284725302	0.11746391680582673	A	0.00020059254407692022	sig	0.8428219685567169	1.8703819470355183	sig active	chrX	73164003.0	73164117.0
57	-0.7114224294835635	0.3322381284725302	0.11746391680582673	A	0.00020059254407692022	sig	0.8428219685567169	1.8703819470355183	sig active	chrX	73164003.0	73164117.0
58	-0.27301367703250934	0.10260343742357232	0.03627579318762879	C	1.0	not sig	0.8428219685567169	1.8703819470355183	sig active	chrX	73164003.0	73164117.0
59	-0.037356354225483515	0.2103431519001076	0.07436753454235906	G	1.0	not sig	0.8428219685567169	1.8703819470355183	sig active	chrX	73164003.0	73164117.0
60	-0.037356354225483515	0.2103431519001076	0.07436753454235906	G	1.0	not sig	0.8428219685567169	1.8703819470355183	sig active	chrX	73164003.0	73164117.0
61	-0.39539446580201754	0.26385382644240973	0.09328641495972315	C	0.4211260797432661	not sig	0.8428219685567169	1.8703819470355183	sig active	chrX	73164003.0	73164117.0
62	-0.13403063524717804	0.33735332237421645	0.11927241095330994	T	1.0	not sig	0.8428219685567169	1.8703819470355183	sig active	chrX	73164003.0	73164117.0
63	-0.9791119073687393	0.42051034956653577	0.14867285986881149	G	3.3071210185381353e-12	sig	0.8428219685567169	1.8703819470355183	sig active	chrX	73164003.0	73164117.0
64	-0.9791119073687393	0.42051034956653577	0.14867285986881149	G	3.3071210185381353e-12	sig	0.8428219685567169	1.8703819470355183	sig active	chrX	73164003.0	73164117.0
65	-0.6195322882190268	0.5095461936533148	0.1801517844300263	T	1.0	not sig	0.8428219685567169	1.8703819470355183	sig active	chrX	73164003.0	73164117.0
66	-0.4348800284181229	0.25608916220504113	0.09054119159178314	G	0.9478970575706255	not sig	0.8428219685567169	1.8703819470355183	sig active	chrX	73164003.0	73164117.0
67	-0.9478033301267059	0.32240903578552316	0.11398880775987984	C	1.297578944795798e-09	sig	0.8428219685567169	1.8703819470355183	sig active	chrX	73164003.0	73164117.0
68	-1.1301253544009122	0.4404788866541523	0.15573280386132585	A	5.422536663379936e-06	sig	0.8428219685567169	1.8703819470355183	sig active	chrX	73164003.0	73164117.0
69	-1.2483432840932585	0.2778218837108745	0.0982248689669899	T	2.255036887948924e-09	sig	0.8428219685567169	1.8703819470355183	sig active	chrX	73164003.0	73164117.0
70	-1.5214385584790677	0.2624158386333421	0.0927780094941955	G	9.976034013731365e-26	sig	0.8428219685567169	1.8703819470355183	sig active	chrX	73164003.0	73164117.0
71	-1.5247980006423396	0.3960732760839443	0.1400330496828643	T	1.6634327154908352e-10	sig	0.8428219685567169	1.8703819470355183	sig active	chrX	73164003.0	73164117.0
72	-1.5247980006423396	0.3960732760839443	0.1400330496828643	T	1.6634327154908352e-10	sig	0.8428219685567169	1.8703819470355183	sig active	chrX	73164003.0	73164117.0
73	-0.7801438695946915	0.3097604086157663	0.1095168427376621	G	9.935251985054802e-12	sig	0.8428219685567169	1.8703819470355183	sig active	chrX	73164003.0	73164117.0
74	-1.1411879015273436	0.197174052215016	0.0697115546976341	C	1.2480876198984837e-13	sig	0.8428219685567169	1.8703819470355183	sig active	chrX	73164003.0	73164117.0
75	-1.1411879015273436	0.197174052215016	0.0697115546976341	C	1.2480876198984837e-13	sig	0.8428219685567169	1.8703819470355183	sig active	chrX	73164003.0	73164117.0
76	-1.6733459926775835	0.43316555570818915	0.15314715090884987	G	8.884323325688872e-32	sig	0.8428219685567169	1.8703819470355183	sig active	chrX	73164003.0	73164117.0
77	-1.6733459926775835	0.43316555570818915	0.15314715090884987	G	8.884323325688872e-32	sig	0.8428219685567169	1.8703819470355183	sig active	chrX	73164003.0	73164117.0
78	-1.4796437341157673	0.30262551695833606	0.10699427760066198	C	1.4288639006846643e-32	sig	0.8428219685567169	1.8703819470355183	sig active	chrX	73164003.0	73164117.0
79	-1.4955948868520434	0.30394333446585475	0.10746019644862839	G	1.5418129412394135e-16	sig	0.8428219685567169	1.8703819470355183	sig active	chrX	73164003.0	73164117.0
80	-1.4955948868520434	0.30394333446585475	0.10746019644862839	G	1.5418129412394135e-16	sig	0.8428219685567169	1.8703819470355183	sig active	chrX	73164003.0	73164117.0
81	-1.2265185161278807	0.6049103857846247	0.21386811789923935	A	0.0002370964745631263	sig	0.8428219685567169	1.8703819470355183	sig active	chrX	73164003.0	73164117.0
82	-0.5181213853810367	0.27768113355027374	0.09817510627048294	G	0.6371380970088231	not sig	0.8428219685567169	1.8703819470355183	sig active	chrX	73164003.0	73164117.0
83	-0.5181213853810367	0.27768113355027374	0.09817510627048294	G	0.6371380970088231	not sig	0.8428219685567169	1.8703819470355183	sig active	chrX	73164003.0	73164117.0
84	-1.0049479543229456	0.35925148645701954	0.12701458111255282	C	1.8695590938435345e-12	sig	0.8428219685567169	1.8703819470355183	sig active	chrX	73164003.0	73164117.0
85	-1.3390742999977523	0.4523074192828889	0.15991482167795887	A	4.3225067497289513e-16	sig	0.8428219685567169	1.8703819470355183	sig active	chrX	73164003.0	73164117.0
86	-1.0268427168949739	0.5444693915864213	0.1924989994696361	T	3.0784832583602056e-11	sig	0.8428219685567169	1.8703819470355183	sig active	chrX	73164003.0	73164117.0
87	-1.0268427168949739	0.5444693915864213	0.1924989994696361	T	3.0784832583602056e-11	sig	0.8428219685567169	1.8703819470355183	sig active	chrX	73164003.0	73164117.0
88	-1.0268427168949739	0.5444693915864213	0.1924989994696361	T	3.0784832583602056e-11	sig	0.8428219685567169	1.8703819470355183	sig active	chrX	73164003.0	73164117.0
89	-0.5216002999188613	0.4863716153999991	0.1719583337129974	A	1.0	not sig	0.8428219685567169	1.8703819470355183	sig active	chrX	73164003.0	73164117.0
90	-0.40315678144070977	0.21038786061193787	0.0743833414590157	G	1.0	not sig	0.8428219685567169	1.8703819470355183	sig active	chrX	73164003.0	73164117.0
91	-0.40315678144070977	0.21038786061193787	0.0743833414590157	G	1.0	not sig	0.8428219685567169	1.8703819470355183	sig active	chrX	73164003.0	73164117.0
92	-0.2499088846691186	0.2897795294147801	0.1024525351491188	T	1.0	not sig	0.8428219685567169	1.8703819470355183	sig active	chrX	73164003.0	73164117.0
93	-0.3926365098616477	0.4258531407148267	0.1505618217945215	A	1.0	not sig	0.8428219685567169	1.8703819470355183	sig active	chrX	73164003.0	73164117.0
94	-1.4596201745660413	0.5031650093129202	0.1778956950704791	G	2.8900784826351252e-30	sig	0.8428219685567169	1.8703819470355183	sig active	chrX	73164003.0	73164117.0
95	-0.8889616600948219	0.46164597320780076	0.16321649908134955	T	0.009504614608281626	sig	0.8428219685567169	1.8703819470355183	sig active	chrX	73164003.0	73164117.0
96	-1.7816463048127251	0.43077427570375615	0.15230170575542468	G	6.095279484454694e-42	sig	0.8428219685567169	1.8703819470355183	sig active	chrX	73164003.0	73164117.0
97	-1.535221644117927	0.40693230014158643	0.1438722944569776	C	2.3465552884136507e-31	sig	0.8428219685567169	1.8703819470355183	sig active	chrX	73164003.0	73164117.0
98	-1.4693506599181534	0.42655869774433847	0.15081127387456228	A	3.029282170759402e-13	sig	0.8428219685567169	1.8703819470355183	sig active	chrX	73164003.0	73164117.0
99	-1.1211100500177809	0.3363467065835264	0.11891651852748675	C	2.672787358734295e-20	sig	0.8428219685567169	1.8703819470355183	sig active	chrX	73164003.0	73164117.0
100	0.9245333635734507	0.21298146960348074	0.07530032071184889	G	5.75421844018912e-12	sig	0.8428219685567169	1.8703819470355183	sig active	chrX	73164003.0	73164117.0
101	-0.04840036518557553	0.5492376558872846	0.1941848354804512	A	1.0	not sig	0.8428219685567169	1.8703819470355183	sig active	chrX	73164003.0	73164117.0
102	0.23322227505920928	0.27262400638681383	0.09638714181518035	C	1.0	not sig	0.8428219685567169	1.8703819470355183	sig active	chrX	73164003.0	73164117.0
103	0.2924080379069986	0.1450798910355775	0.051293487382531124	G	1.0	not sig	0.8428219685567169	1.8703819470355183	sig active	chrX	73164003.0	73164117.0
104	0.2924080379069986	0.1450798910355775	0.051293487382531124	G	1.0	not sig	0.8428219685567169	1.8703819470355183	sig active	chrX	73164003.0	73164117.0
