## Supplementary material for "High-throughput functional analysis of IncRNA core promoters elucidatesrules governing tissue-specificity": JPX__p1__tile2.chrX:73164097-73164211.plus.av.log2FC.HepG2.txt

delpos	mean.log2FC	sd	se	seq	padj	sig	wt_activ	wt_l2fc	wt_class	tile_chr	tile_start	tile_end
11	-0.5291623196986979	0.08497455960799617	0.030043043663577292	C	2.252967865704987e-25	sig	1.700020920977741	2.7275808994565423	sig active	chrX	73164097.0	73164211.0
12	0.02927154382877159	0.09385580371962711	0.03318303763193096	T	1.0	not sig	1.700020920977741	2.7275808994565423	sig active	chrX	73164097.0	73164211.0
13	0.2756600323726287	0.08593365697235844	0.030382135788656645	G	1.0	not sig	1.700020920977741	2.7275808994565423	sig active	chrX	73164097.0	73164211.0
14	0.2756600323726287	0.08593365697235844	0.030382135788656645	G	1.0	not sig	1.700020920977741	2.7275808994565423	sig active	chrX	73164097.0	73164211.0
15	0.2756600323726287	0.08593365697235844	0.030382135788656645	G	1.0	not sig	1.700020920977741	2.7275808994565423	sig active	chrX	73164097.0	73164211.0
16	0.2102417308828314	0.05950347755157317	0.021037656240449443	C	1.0	not sig	1.700020920977741	2.7275808994565423	sig active	chrX	73164097.0	73164211.0
17	0.1749871352139248	0.07761650040861008	0.02744157688544831	G	1.0	not sig	1.700020920977741	2.7275808994565423	sig active	chrX	73164097.0	73164211.0
18	-0.3170638706791758	0.0866038202250601	0.03061907427890033	C	1.444183270669183e-07	sig	1.700020920977741	2.7275808994565423	sig active	chrX	73164097.0	73164211.0
19	-0.3170638706791758	0.0866038202250601	0.03061907427890033	C	1.444183270669183e-07	sig	1.700020920977741	2.7275808994565423	sig active	chrX	73164097.0	73164211.0
20	-0.2697789146005038	0.10534584265531684	0.03724537985569279	G	2.4474752079337555e-07	sig	1.700020920977741	2.7275808994565423	sig active	chrX	73164097.0	73164211.0
21	-0.2697789146005038	0.10534584265531684	0.03724537985569279	G	2.4474752079337555e-07	sig	1.700020920977741	2.7275808994565423	sig active	chrX	73164097.0	73164211.0
22	-0.2697789146005038	0.10534584265531684	0.03724537985569279	G	2.4474752079337555e-07	sig	1.700020920977741	2.7275808994565423	sig active	chrX	73164097.0	73164211.0
23	-0.5139982356684136	0.13663353910775258	0.048307251020304594	C	2.878729434202459e-26	sig	1.700020920977741	2.7275808994565423	sig active	chrX	73164097.0	73164211.0
24	-0.5139982356684136	0.13663353910775258	0.048307251020304594	C	2.878729434202459e-26	sig	1.700020920977741	2.7275808994565423	sig active	chrX	73164097.0	73164211.0
25	-0.5013719903549634	0.17315449289856072	0.061219358060745084	T	4.331575959691478e-28	sig	1.700020920977741	2.7275808994565423	sig active	chrX	73164097.0	73164211.0
26	-0.377216277777414	0.08868107915797997	0.03135349621777432	G	1.7070549087419222e-15	sig	1.700020920977741	2.7275808994565423	sig active	chrX	73164097.0	73164211.0
27	-0.3822353596292256	0.0861134784376071	0.030445712277396758	T	5.158595455201186e-16	sig	1.700020920977741	2.7275808994565423	sig active	chrX	73164097.0	73164211.0
28	-0.3822353596292256	0.0861134784376071	0.030445712277396758	T	5.158595455201186e-16	sig	1.700020920977741	2.7275808994565423	sig active	chrX	73164097.0	73164211.0
29	-0.3822353596292256	0.0861134784376071	0.030445712277396758	T	5.158595455201186e-16	sig	1.700020920977741	2.7275808994565423	sig active	chrX	73164097.0	73164211.0
30	-0.08645897960040233	0.09468901607455198	0.03347762268509885	G	1.0	not sig	1.700020920977741	2.7275808994565423	sig active	chrX	73164097.0	73164211.0
31	-0.08645897960040233	0.09468901607455198	0.03347762268509885	G	1.0	not sig	1.700020920977741	2.7275808994565423	sig active	chrX	73164097.0	73164211.0
32	-0.3481281775022572	0.09415535930766362	0.03328894652575243	C	1.1807094044459814e-14	sig	1.700020920977741	2.7275808994565423	sig active	chrX	73164097.0	73164211.0
33	-0.1012441528924097	0.15425603659806894	0.0545377447587274	T	1.0	not sig	1.700020920977741	2.7275808994565423	sig active	chrX	73164097.0	73164211.0
34	-0.6424657693475921	0.10179316174634365	0.03598931747462933	G	1.0021654507698505e-41	sig	1.700020920977741	2.7275808994565423	sig active	chrX	73164097.0	73164211.0
35	-0.3218705431970625	0.16396620915589036	0.05797080918979092	T	1.2505833701332792e-09	sig	1.700020920977741	2.7275808994565423	sig active	chrX	73164097.0	73164211.0
36	-0.17539430481407442	0.05940374157046066	0.02100239424616297	G	0.00044321906470017367	sig	1.700020920977741	2.7275808994565423	sig active	chrX	73164097.0	73164211.0
37	-0.04021950995965495	0.12770242407106394	0.045149625017304754	A	1.0	not sig	1.700020920977741	2.7275808994565423	sig active	chrX	73164097.0	73164211.0
38	0.007250359052500932	0.11402758631106233	0.040314839761443254	C	1.0	not sig	1.700020920977741	2.7275808994565423	sig active	chrX	73164097.0	73164211.0
39	0.8563876909052075	0.12058806114031015	0.042634317881225646	G	6.517039975358403e-48	sig	1.700020920977741	2.7275808994565423	sig active	chrX	73164097.0	73164211.0
40	0.9504617913181365	0.15344300655829912	0.05425029523151259	C	1.0813873658809047e-41	sig	1.700020920977741	2.7275808994565423	sig active	chrX	73164097.0	73164211.0
41	0.9504617913181365	0.15344300655829912	0.05425029523151259	C	1.0813873658809047e-41	sig	1.700020920977741	2.7275808994565423	sig active	chrX	73164097.0	73164211.0
42	0.9504617913181365	0.15344300655829912	0.05425029523151259	C	1.0813873658809047e-41	sig	1.700020920977741	2.7275808994565423	sig active	chrX	73164097.0	73164211.0
43	-0.08746153080748681	0.07375378239228746	0.02607589983387172	A	1.0	not sig	1.700020920977741	2.7275808994565423	sig active	chrX	73164097.0	73164211.0
44	-0.11896585340688795	0.07817501955477246	0.02763904322328528	C	1.0	not sig	1.700020920977741	2.7275808994565423	sig active	chrX	73164097.0	73164211.0
45	-0.11896585340688795	0.07817501955477246	0.02763904322328528	C	1.0	not sig	1.700020920977741	2.7275808994565423	sig active	chrX	73164097.0	73164211.0
46	-0.11896585340688795	0.07817501955477246	0.02763904322328528	C	1.0	not sig	1.700020920977741	2.7275808994565423	sig active	chrX	73164097.0	73164211.0
47	-0.11896585340688795	0.07817501955477246	0.02763904322328528	C	1.0	not sig	1.700020920977741	2.7275808994565423	sig active	chrX	73164097.0	73164211.0
48	-0.11896585340688795	0.07817501955477246	0.02763904322328528	C	1.0	not sig	1.700020920977741	2.7275808994565423	sig active	chrX	73164097.0	73164211.0
49	0.15801905439589561	0.0916405139093748	0.032399814408369525	G	1.0	not sig	1.700020920977741	2.7275808994565423	sig active	chrX	73164097.0	73164211.0
50	0.15801905439589561	0.0916405139093748	0.032399814408369525	G	1.0	not sig	1.700020920977741	2.7275808994565423	sig active	chrX	73164097.0	73164211.0
51	0.07224303789289363	0.09023339274867918	0.031902321951030044	C	1.0	not sig	1.700020920977741	2.7275808994565423	sig active	chrX	73164097.0	73164211.0
52	0.19607231615370302	0.07155285942053359	0.02529775605477352	T	1.0	not sig	1.700020920977741	2.7275808994565423	sig active	chrX	73164097.0	73164211.0
53	0.19607231615370302	0.07155285942053359	0.02529775605477352	T	1.0	not sig	1.700020920977741	2.7275808994565423	sig active	chrX	73164097.0	73164211.0
54	0.19607231615370302	0.07155285942053359	0.02529775605477352	T	1.0	not sig	1.700020920977741	2.7275808994565423	sig active	chrX	73164097.0	73164211.0
55	0.04323902998580989	0.10951786460906764	0.03872041236307096	C	1.0	not sig	1.700020920977741	2.7275808994565423	sig active	chrX	73164097.0	73164211.0
56	0.2578131525146796	0.0822608950145833	0.029083618345643252	A	1.0	not sig	1.700020920977741	2.7275808994565423	sig active	chrX	73164097.0	73164211.0
57	-0.43413156180432066	0.13048275106329274	0.046132619052365244	T	7.904239350282708e-12	sig	1.700020920977741	2.7275808994565423	sig active	chrX	73164097.0	73164211.0
58	-0.3873599566547675	0.10388116573414843	0.036727538364089984	C	2.0644279895929047e-15	sig	1.700020920977741	2.7275808994565423	sig active	chrX	73164097.0	73164211.0
59	-0.3873599566547675	0.10388116573414843	0.036727538364089984	C	2.0644279895929047e-15	sig	1.700020920977741	2.7275808994565423	sig active	chrX	73164097.0	73164211.0
60	-0.8023822357626635	0.09873390543461719	0.03490770703292456	G	5.960302564009418e-37	sig	1.700020920977741	2.7275808994565423	sig active	chrX	73164097.0	73164211.0
61	-0.05859327655296828	0.08982416648136463	0.03175763861670115	C	1.0	not sig	1.700020920977741	2.7275808994565423	sig active	chrX	73164097.0	73164211.0
62	-0.05859327655296828	0.08982416648136463	0.03175763861670115	C	1.0	not sig	1.700020920977741	2.7275808994565423	sig active	chrX	73164097.0	73164211.0
63	0.17981674818981	0.08925080669112065	0.03155492531883055	T	1.0	not sig	1.700020920977741	2.7275808994565423	sig active	chrX	73164097.0	73164211.0
64	-0.06159125197667137	0.10675625448514231	0.03774403574026045	A	1.0	not sig	1.700020920977741	2.7275808994565423	sig active	chrX	73164097.0	73164211.0
65	-0.020592984782335122	0.11250738929874685	0.03977736895336935	T	1.0	not sig	1.700020920977741	2.7275808994565423	sig active	chrX	73164097.0	73164211.0
66	0.41112366758096214	0.07857669148139827	0.027781055694849968	G	3.5364068934657614e-06	sig	1.700020920977741	2.7275808994565423	sig active	chrX	73164097.0	73164211.0
67	-0.0029275555751286375	0.1316115244226783	0.04653170070078736	C	1.0	not sig	1.700020920977741	2.7275808994565423	sig active	chrX	73164097.0	73164211.0
68	-0.0029275555751286375	0.1316115244226783	0.04653170070078736	C	1.0	not sig	1.700020920977741	2.7275808994565423	sig active	chrX	73164097.0	73164211.0
69	-0.0029275555751286375	0.1316115244226783	0.04653170070078736	C	1.0	not sig	1.700020920977741	2.7275808994565423	sig active	chrX	73164097.0	73164211.0
70	-0.07067554687730063	0.12074232940171492	0.042688859948106235	T	1.0	not sig	1.700020920977741	2.7275808994565423	sig active	chrX	73164097.0	73164211.0
71	0.035726600541236664	0.06444276450369496	0.022783957889485222	A	1.0	not sig	1.700020920977741	2.7275808994565423	sig active	chrX	73164097.0	73164211.0
72	0.19502030173135126	0.08379542592960498	0.029626156953619368	G	1.0	not sig	1.700020920977741	2.7275808994565423	sig active	chrX	73164097.0	73164211.0
73	0.19502030173135126	0.08379542592960498	0.029626156953619368	G	1.0	not sig	1.700020920977741	2.7275808994565423	sig active	chrX	73164097.0	73164211.0
74	0.19502030173135126	0.08379542592960498	0.029626156953619368	G	1.0	not sig	1.700020920977741	2.7275808994565423	sig active	chrX	73164097.0	73164211.0
75	-0.29651159675372496	0.08430243663479069	0.02980541230750486	C	0.001167185338835451	sig	1.700020920977741	2.7275808994565423	sig active	chrX	73164097.0	73164211.0
76	0.10263216263558939	0.11168953099675115	0.039488212377673915	T	1.0	not sig	1.700020920977741	2.7275808994565423	sig active	chrX	73164097.0	73164211.0
77	0.03842482956627971	0.08995074025990524	0.03180238920526439	A	1.0	not sig	1.700020920977741	2.7275808994565423	sig active	chrX	73164097.0	73164211.0
78	-0.0015042523426970211	0.06483868885165439	0.02292393828512471	G	1.0	not sig	1.700020920977741	2.7275808994565423	sig active	chrX	73164097.0	73164211.0
79	0.11515459671857992	0.05159758066157368	0.01824249958930931	T	1.0	not sig	1.700020920977741	2.7275808994565423	sig active	chrX	73164097.0	73164211.0
80	-0.07589997383774216	0.06430010365134883	0.022733519661433322	G	1.0	not sig	1.700020920977741	2.7275808994565423	sig active	chrX	73164097.0	73164211.0
81	-0.07589997383774216	0.06430010365134883	0.022733519661433322	G	1.0	not sig	1.700020920977741	2.7275808994565423	sig active	chrX	73164097.0	73164211.0
82	0.07862985548144255	0.09846756240475206	0.034813540551654865	A	1.0	not sig	1.700020920977741	2.7275808994565423	sig active	chrX	73164097.0	73164211.0
83	0.07862985548144255	0.09846756240475206	0.034813540551654865	A	1.0	not sig	1.700020920977741	2.7275808994565423	sig active	chrX	73164097.0	73164211.0
84	0.10747935915035894	0.11814081304658898	0.041769085020067605	G	1.0	not sig	1.700020920977741	2.7275808994565423	sig active	chrX	73164097.0	73164211.0
85	-0.1897647930557174	0.13812398028177095	0.0488342015508586	A	0.011965160008608505	sig	1.700020920977741	2.7275808994565423	sig active	chrX	73164097.0	73164211.0
86	-0.32583886911180704	0.14590809928092913	0.0515863032157925	C	1.6790468695745022e-06	sig	1.700020920977741	2.7275808994565423	sig active	chrX	73164097.0	73164211.0
87	-0.026458960399874	0.10870283118394139	0.03843225453217073	T	1.0	not sig	1.700020920977741	2.7275808994565423	sig active	chrX	73164097.0	73164211.0
88	-0.026458960399874	0.10870283118394139	0.03843225453217073	T	1.0	not sig	1.700020920977741	2.7275808994565423	sig active	chrX	73164097.0	73164211.0
89	-2.054758567799841	0.1469933876075959	0.051970010583456835	A	5.3224295126554795e-92	sig	1.700020920977741	2.7275808994565423	sig active	chrX	73164097.0	73164211.0
90	-2.054758567799841	0.1469933876075959	0.051970010583456835	A	5.3224295126554795e-92	sig	1.700020920977741	2.7275808994565423	sig active	chrX	73164097.0	73164211.0
91	-1.8783030406617085	0.17967413308510427	0.06352439895414572	G	2.097271708715509e-92	sig	1.700020920977741	2.7275808994565423	sig active	chrX	73164097.0	73164211.0
92	-2.3178493013332666	0.15959374983863098	0.05642491137294271	A	8.621582416874944e-96	sig	1.700020920977741	2.7275808994565423	sig active	chrX	73164097.0	73164211.0
93	-2.2210025566281866	0.2554443824284762	0.09031322751559265	T	4.502858539812786e-96	sig	1.700020920977741	2.7275808994565423	sig active	chrX	73164097.0	73164211.0
94	-2.5878942667116056	0.21621162965925975	0.07644235475172852	G	1.3198439955107931e-96	sig	1.700020920977741	2.7275808994565423	sig active	chrX	73164097.0	73164211.0
95	-2.5878942667116056	0.21621162965925975	0.07644235475172852	G	1.3198439955107931e-96	sig	1.700020920977741	2.7275808994565423	sig active	chrX	73164097.0	73164211.0
96	-2.306391628141486	0.29220981946012453	0.1033117724347754	C	1.0189426670718957e-91	sig	1.700020920977741	2.7275808994565423	sig active	chrX	73164097.0	73164211.0
97	-1.3236248743533299	0.1726413292312944	0.0610379273062538	G	1.0227922940851322e-75	sig	1.700020920977741	2.7275808994565423	sig active	chrX	73164097.0	73164211.0
98	-1.3236248743533299	0.1726413292312944	0.0610379273062538	G	1.0227922940851322e-75	sig	1.700020920977741	2.7275808994565423	sig active	chrX	73164097.0	73164211.0
99	-0.8615193575741222	0.13544608390866456	0.047887422208489405	C	5.472474386691017e-56	sig	1.700020920977741	2.7275808994565423	sig active	chrX	73164097.0	73164211.0
100	-0.07371521548887944	0.14093135828819237	0.04982675956370588	G	1.0	not sig	1.700020920977741	2.7275808994565423	sig active	chrX	73164097.0	73164211.0
101	0.16567190645440721	0.10998977677927858	0.03888725851091127	T	1.0	not sig	1.700020920977741	2.7275808994565423	sig active	chrX	73164097.0	73164211.0
102	0.16567190645440721	0.10998977677927858	0.03888725851091127	T	1.0	not sig	1.700020920977741	2.7275808994565423	sig active	chrX	73164097.0	73164211.0
103	0.16567190645440721	0.10998977677927858	0.03888725851091127	T	1.0	not sig	1.700020920977741	2.7275808994565423	sig active	chrX	73164097.0	73164211.0
104	0.1119103066021434	0.08677429720024316	0.03067934699149439	G	1.0	not sig	1.700020920977741	2.7275808994565423	sig active	chrX	73164097.0	73164211.0
