## Supplementary material for "High-throughput functional analysis of IncRNA core promoters elucidatesrules governing tissue-specificity": LINC00467__p1__tile1.chr1:211555971-211556085.plus.av.log2FC.HepG2.txt

delpos	mean.log2FC	sd	se	seq	padj	sig	wt_activ	wt_l2fc	wt_class	tile_chr	tile_start	tile_end
11	-0.1813616413852815	0.4934695745765642	0.17446784124616463	C	1.0	not sig	1.1422425446607392	2.1698025231395404	sig active	chr1	211555971.0	211556085.0
12	-0.1813616413852815	0.4934695745765642	0.17446784124616463	C	1.0	not sig	1.1422425446607392	2.1698025231395404	sig active	chr1	211555971.0	211556085.0
13	-0.0932123017115766	0.4634367251956173	0.16384962551835375	G	1.0	not sig	1.1422425446607392	2.1698025231395404	sig active	chr1	211555971.0	211556085.0
14	-0.2596824151927397	0.2458506753413732	0.08692133984658865	T	1.0	not sig	1.1422425446607392	2.1698025231395404	sig active	chr1	211555971.0	211556085.0
15	0.08070055902513731	0.5244268968894137	0.18541290751356138	G	1.0	not sig	1.1422425446607392	2.1698025231395404	sig active	chr1	211555971.0	211556085.0
16	0.08070055902513731	0.5244268968894137	0.18541290751356138	G	1.0	not sig	1.1422425446607392	2.1698025231395404	sig active	chr1	211555971.0	211556085.0
17	-0.5587690661123206	0.473472644693539	0.1673978588845651	C	1.0	not sig	1.1422425446607392	2.1698025231395404	sig active	chr1	211555971.0	211556085.0
18	-0.06081788029516004	0.5695554352097323	0.2013682552492285	T	1.0	not sig	1.1422425446607392	2.1698025231395404	sig active	chr1	211555971.0	211556085.0
19	-0.06081788029516004	0.5695554352097323	0.2013682552492285	T	1.0	not sig	1.1422425446607392	2.1698025231395404	sig active	chr1	211555971.0	211556085.0
20	0.7564555701098643	0.5837287805243454	0.20637928954125925	G	1.0	not sig	1.1422425446607392	2.1698025231395404	sig active	chr1	211555971.0	211556085.0
21	0.28513193457418823	0.5677154925261938	0.20071773727496617	A	1.0	not sig	1.1422425446607392	2.1698025231395404	sig active	chr1	211555971.0	211556085.0
22	0.2952854440074	0.3373947204439563	0.11928704738123048	G	1.0	not sig	1.1422425446607392	2.1698025231395404	sig active	chr1	211555971.0	211556085.0
23	0.18798026914591567	0.2929748348759428	0.10358224622889407	T	1.0	not sig	1.1422425446607392	2.1698025231395404	sig active	chr1	211555971.0	211556085.0
24	0.2712074507405776	0.4278069335948991	0.15125259189178808	C	1.0	not sig	1.1422425446607392	2.1698025231395404	sig active	chr1	211555971.0	211556085.0
25	0.2712074507405776	0.4278069335948991	0.15125259189178808	C	1.0	not sig	1.1422425446607392	2.1698025231395404	sig active	chr1	211555971.0	211556085.0
26	0.2712074507405776	0.4278069335948991	0.15125259189178808	C	1.0	not sig	1.1422425446607392	2.1698025231395404	sig active	chr1	211555971.0	211556085.0
27	0.2712074507405776	0.4278069335948991	0.15125259189178808	C	1.0	not sig	1.1422425446607392	2.1698025231395404	sig active	chr1	211555971.0	211556085.0
28	0.04907761977219349	0.8580900498840467	0.3033806465708561	G	1.0	not sig	1.1422425446607392	2.1698025231395404	sig active	chr1	211555971.0	211556085.0
29	0.31626549568936335	0.40190720635389066	0.14209565551028858	C	1.0	not sig	1.1422425446607392	2.1698025231395404	sig active	chr1	211555971.0	211556085.0
30	0.7297499751830302	0.8559227652164313	0.30261439572823984	G	1.0	not sig	1.1422425446607392	2.1698025231395404	sig active	chr1	211555971.0	211556085.0
31	-0.3027052711057226	0.35432234066211876	0.12527186490403708	C	1.0	not sig	1.1422425446607392	2.1698025231395404	sig active	chr1	211555971.0	211556085.0
32	-0.3027052711057226	0.35432234066211876	0.12527186490403708	C	1.0	not sig	1.1422425446607392	2.1698025231395404	sig active	chr1	211555971.0	211556085.0
33	-0.3027052711057226	0.35432234066211876	0.12527186490403708	C	1.0	not sig	1.1422425446607392	2.1698025231395404	sig active	chr1	211555971.0	211556085.0
34	-0.3027052711057226	0.35432234066211876	0.12527186490403708	C	1.0	not sig	1.1422425446607392	2.1698025231395404	sig active	chr1	211555971.0	211556085.0
35	-0.3465154474937694	0.4870631487055655	0.17220282765788858	T	1.0	not sig	1.1422425446607392	2.1698025231395404	sig active	chr1	211555971.0	211556085.0
36	0.04698784435196042	0.5648686961616055	0.1997112427679374	C	1.0	not sig	1.1422425446607392	2.1698025231395404	sig active	chr1	211555971.0	211556085.0
37	0.04698784435196042	0.5648686961616055	0.1997112427679374	C	1.0	not sig	1.1422425446607392	2.1698025231395404	sig active	chr1	211555971.0	211556085.0
38	0.04698784435196042	0.5648686961616055	0.1997112427679374	C	1.0	not sig	1.1422425446607392	2.1698025231395404	sig active	chr1	211555971.0	211556085.0
39	0.04698784435196042	0.5648686961616055	0.1997112427679374	C	1.0	not sig	1.1422425446607392	2.1698025231395404	sig active	chr1	211555971.0	211556085.0
40	0.4601899905467839	0.47526804018636276	0.16803262704850883	T	1.0	not sig	1.1422425446607392	2.1698025231395404	sig active	chr1	211555971.0	211556085.0
41	0.10688769007759895	0.3852237623518459	0.13619716731659265	C	1.0	not sig	1.1422425446607392	2.1698025231395404	sig active	chr1	211555971.0	211556085.0
42	0.10688769007759895	0.3852237623518459	0.13619716731659265	C	1.0	not sig	1.1422425446607392	2.1698025231395404	sig active	chr1	211555971.0	211556085.0
43	0.10688769007759895	0.3852237623518459	0.13619716731659265	C	1.0	not sig	1.1422425446607392	2.1698025231395404	sig active	chr1	211555971.0	211556085.0
44	0.10688769007759895	0.3852237623518459	0.13619716731659265	C	1.0	not sig	1.1422425446607392	2.1698025231395404	sig active	chr1	211555971.0	211556085.0
45	-0.02030513027176427	0.3544255837332787	0.12530836684190094	T	1.0	not sig	1.1422425446607392	2.1698025231395404	sig active	chr1	211555971.0	211556085.0
46	0.24403596132496372	0.39963813340748783	0.14129341707658438	C	1.0	not sig	1.1422425446607392	2.1698025231395404	sig active	chr1	211555971.0	211556085.0
47	0.24403596132496372	0.39963813340748783	0.14129341707658438	C	1.0	not sig	1.1422425446607392	2.1698025231395404	sig active	chr1	211555971.0	211556085.0
48	0.24403596132496372	0.39963813340748783	0.14129341707658438	C	1.0	not sig	1.1422425446607392	2.1698025231395404	sig active	chr1	211555971.0	211556085.0
49	0.24403596132496372	0.39963813340748783	0.14129341707658438	C	1.0	not sig	1.1422425446607392	2.1698025231395404	sig active	chr1	211555971.0	211556085.0
50	-0.1932112378960234	0.2786739175810961	0.09852610843070704	T	1.0	not sig	1.1422425446607392	2.1698025231395404	sig active	chr1	211555971.0	211556085.0
51	0.08017794201100081	0.348859610019631	0.12334049796348776	C	1.0	not sig	1.1422425446607392	2.1698025231395404	sig active	chr1	211555971.0	211556085.0
52	0.08017794201100081	0.348859610019631	0.12334049796348776	C	1.0	not sig	1.1422425446607392	2.1698025231395404	sig active	chr1	211555971.0	211556085.0
53	0.08017794201100081	0.348859610019631	0.12334049796348776	C	1.0	not sig	1.1422425446607392	2.1698025231395404	sig active	chr1	211555971.0	211556085.0
54	0.13443305562973668	0.3084303432363542	0.10904659361306022	T	1.0	not sig	1.1422425446607392	2.1698025231395404	sig active	chr1	211555971.0	211556085.0
55	0.17675705073152714	0.2972946308901499	0.10510952475638831	C	1.0	not sig	1.1422425446607392	2.1698025231395404	sig active	chr1	211555971.0	211556085.0
56	0.17675705073152714	0.2972946308901499	0.10510952475638831	C	1.0	not sig	1.1422425446607392	2.1698025231395404	sig active	chr1	211555971.0	211556085.0
57	0.17675705073152714	0.2972946308901499	0.10510952475638831	C	1.0	not sig	1.1422425446607392	2.1698025231395404	sig active	chr1	211555971.0	211556085.0
58	0.1762927880176997	0.27931129556494033	0.09875145557798468	T	1.0	not sig	1.1422425446607392	2.1698025231395404	sig active	chr1	211555971.0	211556085.0
59	-0.004096763936476205	0.44018776704213897	0.15562987753543034	C	1.0	not sig	1.1422425446607392	2.1698025231395404	sig active	chr1	211555971.0	211556085.0
60	-0.004096763936476205	0.44018776704213897	0.15562987753543034	C	1.0	not sig	1.1422425446607392	2.1698025231395404	sig active	chr1	211555971.0	211556085.0
61	-0.36954536049602105	0.478255331559666	0.16908879404223023	A	1.0	not sig	1.1422425446607392	2.1698025231395404	sig active	chr1	211555971.0	211556085.0
62	-0.6769549840389271	0.4815362306781154	0.1702487670497525	G	0.009820644026238086	sig	1.1422425446607392	2.1698025231395404	sig active	chr1	211555971.0	211556085.0
63	0.21518466949000364	0.3679118965776324	0.1300764984746238	T	1.0	not sig	1.1422425446607392	2.1698025231395404	sig active	chr1	211555971.0	211556085.0
64	0.07520151794486037	0.3040190901013908	0.10748698011042869	C	1.0	not sig	1.1422425446607392	2.1698025231395404	sig active	chr1	211555971.0	211556085.0
65	0.07520151794486037	0.3040190901013908	0.10748698011042869	C	1.0	not sig	1.1422425446607392	2.1698025231395404	sig active	chr1	211555971.0	211556085.0
66	-0.2680263851889294	0.5131575464794785	0.1814285904663451	A	1.0	not sig	1.1422425446607392	2.1698025231395404	sig active	chr1	211555971.0	211556085.0
67	-0.08502154620234241	0.3750938426620404	0.13261569986382432	G	1.0	not sig	1.1422425446607392	2.1698025231395404	sig active	chr1	211555971.0	211556085.0
68	-0.05047799661711354	0.35332612576247696	0.12491964974850918	C	1.0	not sig	1.1422425446607392	2.1698025231395404	sig active	chr1	211555971.0	211556085.0
69	-0.10063080523773112	0.39103875152749695	0.13825307645590726	A	1.0	not sig	1.1422425446607392	2.1698025231395404	sig active	chr1	211555971.0	211556085.0
70	-0.23032276587906997	0.3012313504039572	0.10650136528830959	G	1.0	not sig	1.1422425446607392	2.1698025231395404	sig active	chr1	211555971.0	211556085.0
71	-0.3977292010816852	0.4815091340078909	0.17023918693012086	C	1.0	not sig	1.1422425446607392	2.1698025231395404	sig active	chr1	211555971.0	211556085.0
72	-0.03732506084364233	0.2627657067454812	0.09290170655150275	T	1.0	not sig	1.1422425446607392	2.1698025231395404	sig active	chr1	211555971.0	211556085.0
73	-0.3460863759741688	0.3069023375202654	0.10850636201129113	C	1.0	not sig	1.1422425446607392	2.1698025231395404	sig active	chr1	211555971.0	211556085.0
74	-0.44666333763068955	0.3578707402363604	0.12652641360468994	T	0.7049007737697475	not sig	1.1422425446607392	2.1698025231395404	sig active	chr1	211555971.0	211556085.0
75	-0.44666333763068955	0.3578707402363604	0.12652641360468994	T	0.7049007737697475	not sig	1.1422425446607392	2.1698025231395404	sig active	chr1	211555971.0	211556085.0
76	-0.5957750825350177	0.33632938697026643	0.11891039511949492	G	0.004885576750464314	sig	1.1422425446607392	2.1698025231395404	sig active	chr1	211555971.0	211556085.0
77	-0.12531084000660755	0.3780409860184885	0.13365767239006102	C	1.0	not sig	1.1422425446607392	2.1698025231395404	sig active	chr1	211555971.0	211556085.0
78	-0.12531084000660755	0.3780409860184885	0.13365767239006102	C	1.0	not sig	1.1422425446607392	2.1698025231395404	sig active	chr1	211555971.0	211556085.0
79	-0.7858004780948389	0.269845592934863	0.09540482431877316	T	8.55560099914578e-09	sig	1.1422425446607392	2.1698025231395404	sig active	chr1	211555971.0	211556085.0
80	-0.4582612378293337	0.39347130678367087	0.13911311461453302	A	0.056767599883151505	not sig	1.1422425446607392	2.1698025231395404	sig active	chr1	211555971.0	211556085.0
81	-0.4582612378293337	0.39347130678367087	0.13911311461453302	A	0.056767599883151505	not sig	1.1422425446607392	2.1698025231395404	sig active	chr1	211555971.0	211556085.0
82	0.11996564230843831	0.7195668145198443	0.25440528703189225	G	1.0	not sig	1.1422425446607392	2.1698025231395404	sig active	chr1	211555971.0	211556085.0
83	0.11996564230843831	0.7195668145198443	0.25440528703189225	G	1.0	not sig	1.1422425446607392	2.1698025231395404	sig active	chr1	211555971.0	211556085.0
84	0.3468535212556012	0.5687082927834559	0.20106874517210307	C	1.0	not sig	1.1422425446607392	2.1698025231395404	sig active	chr1	211555971.0	211556085.0
85	-0.10955168638468138	0.32891257028706505	0.11628815443374031	T	1.0	not sig	1.1422425446607392	2.1698025231395404	sig active	chr1	211555971.0	211556085.0
86	-0.1946588780230551	0.39018338442111056	0.13795065851524238	C	1.0	not sig	1.1422425446607392	2.1698025231395404	sig active	chr1	211555971.0	211556085.0
87	-0.1946588780230551	0.39018338442111056	0.13795065851524238	C	1.0	not sig	1.1422425446607392	2.1698025231395404	sig active	chr1	211555971.0	211556085.0
88	-0.1946588780230551	0.39018338442111056	0.13795065851524238	C	1.0	not sig	1.1422425446607392	2.1698025231395404	sig active	chr1	211555971.0	211556085.0
89	-0.16439417160794303	0.5691612941620483	0.20122890534544782	G	1.0	not sig	1.1422425446607392	2.1698025231395404	sig active	chr1	211555971.0	211556085.0
90	0.11333637197834778	0.276590333058285	0.09778945005807951	C	1.0	not sig	1.1422425446607392	2.1698025231395404	sig active	chr1	211555971.0	211556085.0
91	-0.49627891513916333	0.3690045016120839	0.1304627926891334	G	0.0031079644163551977	sig	1.1422425446607392	2.1698025231395404	sig active	chr1	211555971.0	211556085.0
92	-0.6936584156824266	0.43333556255568	0.15320725740620433	A	0.00016246787533033048	sig	1.1422425446607392	2.1698025231395404	sig active	chr1	211555971.0	211556085.0
93	-1.0093038725843828	0.34102673972438413	0.12057116011252589	C	4.664900863801505e-15	sig	1.1422425446607392	2.1698025231395404	sig active	chr1	211555971.0	211556085.0
94	-1.0093038725843828	0.34102673972438413	0.12057116011252589	C	4.664900863801505e-15	sig	1.1422425446607392	2.1698025231395404	sig active	chr1	211555971.0	211556085.0
95	-0.9809658698679319	0.5557715767087476	0.19649492534074742	G	3.3556916202252055e-07	sig	1.1422425446607392	2.1698025231395404	sig active	chr1	211555971.0	211556085.0
96	-0.9809658698679319	0.5557715767087476	0.19649492534074742	G	3.3556916202252055e-07	sig	1.1422425446607392	2.1698025231395404	sig active	chr1	211555971.0	211556085.0
97	-1.1175583287063842	0.36361624319499264	0.12855775565637806	A	2.1457525804580766e-13	sig	1.1422425446607392	2.1698025231395404	sig active	chr1	211555971.0	211556085.0
98	-1.1175583287063842	0.36361624319499264	0.12855775565637806	A	2.1457525804580766e-13	sig	1.1422425446607392	2.1698025231395404	sig active	chr1	211555971.0	211556085.0
99	-0.7749315173059403	0.1693018303888724	0.05985723616763318	G	2.038780214892737e-06	sig	1.1422425446607392	2.1698025231395404	sig active	chr1	211555971.0	211556085.0
100	-0.3396670659023204	0.38900626103359676	0.13753448255044023	A	1.0	not sig	1.1422425446607392	2.1698025231395404	sig active	chr1	211555971.0	211556085.0
101	-0.4987208737610271	0.3870923403593799	0.1368578094067443	G	0.47845890541862457	not sig	1.1422425446607392	2.1698025231395404	sig active	chr1	211555971.0	211556085.0
102	-0.022473268310526776	0.5409390713900909	0.1912508427943436	T	1.0	not sig	1.1422425446607392	2.1698025231395404	sig active	chr1	211555971.0	211556085.0
103	-0.5260477959658783	0.5963528550478994	0.21084257389216393	C	0.007525890875737748	sig	1.1422425446607392	2.1698025231395404	sig active	chr1	211555971.0	211556085.0
104	-0.551070232112153	0.39103134658297756	0.13825045841266526	G	0.6521642668433095	not sig	1.1422425446607392	2.1698025231395404	sig active	chr1	211555971.0	211556085.0
