## Supplementary material for "High-throughput functional analysis of IncRNA core promoters elucidatesrules governing tissue-specificity": LINC00467__p1__tile2.chr1:211556065-211556179.plus.av.log2FC.HepG2.txt

delpos	mean.log2FC	sd	se	seq	padj	sig	wt_activ	wt_l2fc	wt_class	tile_chr	tile_start	tile_end
11	-0.4902757785273906	0.18304594820147863	0.06471651562099352	C	8.261183324719296e-16	sig	2.829684153352085	3.8572441318308863	sig active	chr1	211556065.0	211556179.0
12	-0.6026884573801745	0.17745573611424809	0.06274007718341766	T	1.871783529054329e-26	sig	2.829684153352085	3.8572441318308863	sig active	chr1	211556065.0	211556179.0
13	-0.6026884573801745	0.17745573611424809	0.06274007718341766	T	1.871783529054329e-26	sig	2.829684153352085	3.8572441318308863	sig active	chr1	211556065.0	211556179.0
14	-0.9694604065422736	0.23000527963372117	0.08131914646885617	C	7.92919668642077e-49	sig	2.829684153352085	3.8572441318308863	sig active	chr1	211556065.0	211556179.0
15	-0.9694604065422736	0.23000527963372117	0.08131914646885617	C	7.92919668642077e-49	sig	2.829684153352085	3.8572441318308863	sig active	chr1	211556065.0	211556179.0
16	-0.6618725124505331	0.181914498369419	0.06431648769658266	G	2.0878044537382225e-30	sig	2.829684153352085	3.8572441318308863	sig active	chr1	211556065.0	211556179.0
17	-0.22914557989567785	0.1978806113472881	0.06996136107450354	C	1.0	not sig	2.829684153352085	3.8572441318308863	sig active	chr1	211556065.0	211556179.0
18	0.12221274731925386	0.1303359956045318	0.04608073316233224	T	1.0	not sig	2.829684153352085	3.8572441318308863	sig active	chr1	211556065.0	211556179.0
19	-0.1745938702962468	0.1787403190507304	0.06319424583610925	C	1.0	not sig	2.829684153352085	3.8572441318308863	sig active	chr1	211556065.0	211556179.0
20	-0.1745938702962468	0.1787403190507304	0.06319424583610925	C	1.0	not sig	2.829684153352085	3.8572441318308863	sig active	chr1	211556065.0	211556179.0
21	-0.1745938702962468	0.1787403190507304	0.06319424583610925	C	1.0	not sig	2.829684153352085	3.8572441318308863	sig active	chr1	211556065.0	211556179.0
22	0.11551547040768234	0.12037508545625518	0.04255901960601409	G	1.0	not sig	2.829684153352085	3.8572441318308863	sig active	chr1	211556065.0	211556179.0
23	-0.027833047291875412	0.12940947769173963	0.045753159612819165	C	1.0	not sig	2.829684153352085	3.8572441318308863	sig active	chr1	211556065.0	211556179.0
24	-0.027833047291875412	0.12940947769173963	0.045753159612819165	C	1.0	not sig	2.829684153352085	3.8572441318308863	sig active	chr1	211556065.0	211556179.0
25	-0.027833047291875412	0.12940947769173963	0.045753159612819165	C	1.0	not sig	2.829684153352085	3.8572441318308863	sig active	chr1	211556065.0	211556179.0
26	-0.027833047291875412	0.12940947769173963	0.045753159612819165	C	1.0	not sig	2.829684153352085	3.8572441318308863	sig active	chr1	211556065.0	211556179.0
27	0.4451421877763825	0.1833658003485604	0.06482960043208283	G	0.0020458447141149983	sig	2.829684153352085	3.8572441318308863	sig active	chr1	211556065.0	211556179.0
28	-0.6834202237788932	0.24461621924913618	0.08648489370963973	C	3.787137782420554e-16	sig	2.829684153352085	3.8572441318308863	sig active	chr1	211556065.0	211556179.0
29	-0.08976081425748611	0.13956035004049472	0.04934203494920104	T	1.0	not sig	2.829684153352085	3.8572441318308863	sig active	chr1	211556065.0	211556179.0
30	-0.1402798343574262	0.0948111004723012	0.03352078603786163	C	1.0	not sig	2.829684153352085	3.8572441318308863	sig active	chr1	211556065.0	211556179.0
31	-0.06323482417870857	0.12502941901946776	0.044204575018239975	T	1.0	not sig	2.829684153352085	3.8572441318308863	sig active	chr1	211556065.0	211556179.0
32	0.01257763383211491	0.10047092040719983	0.03552183456599244	G	1.0	not sig	2.829684153352085	3.8572441318308863	sig active	chr1	211556065.0	211556179.0
33	0.19858124496066526	0.15541689893197816	0.05494817157289302	T	0.7407022336466754	not sig	2.829684153352085	3.8572441318308863	sig active	chr1	211556065.0	211556179.0
34	0.19459647829470367	0.12112001762103008	0.042822392898632246	G	0.4658024242358077	not sig	2.829684153352085	3.8572441318308863	sig active	chr1	211556065.0	211556179.0
35	0.19459647829470367	0.12112001762103008	0.042822392898632246	G	0.4658024242358077	not sig	2.829684153352085	3.8572441318308863	sig active	chr1	211556065.0	211556179.0
36	-0.3223567589000754	0.1779331777181403	0.06290887828128405	C	1.0	not sig	2.829684153352085	3.8572441318308863	sig active	chr1	211556065.0	211556179.0
37	-0.5444897041997907	0.21502445244410925	0.07602262422207698	G	2.374903373177112e-14	sig	2.829684153352085	3.8572441318308863	sig active	chr1	211556065.0	211556179.0
38	-0.30477819233556647	0.1518756382323994	0.05369614684558225	T	0.001806835133885736	sig	2.829684153352085	3.8572441318308863	sig active	chr1	211556065.0	211556179.0
39	-0.3010709612915644	0.15506068609529372	0.05482223131671039	A	0.4319872928717762	not sig	2.829684153352085	3.8572441318308863	sig active	chr1	211556065.0	211556179.0
40	-0.051107140681299956	0.10603204908041798	0.03748799046393419	G	1.0	not sig	2.829684153352085	3.8572441318308863	sig active	chr1	211556065.0	211556179.0
41	-0.051107140681299956	0.10603204908041798	0.03748799046393419	G	1.0	not sig	2.829684153352085	3.8572441318308863	sig active	chr1	211556065.0	211556179.0
42	0.18401653955384745	0.10449052212091042	0.036942978380709354	C	0.19639661079330098	not sig	2.829684153352085	3.8572441318308863	sig active	chr1	211556065.0	211556179.0
43	0.18401653955384745	0.10449052212091042	0.036942978380709354	C	0.19639661079330098	not sig	2.829684153352085	3.8572441318308863	sig active	chr1	211556065.0	211556179.0
44	-0.26704256943874866	0.1407385398544271	0.04975858795267929	G	0.13381258048150013	not sig	2.829684153352085	3.8572441318308863	sig active	chr1	211556065.0	211556179.0
45	-0.26704256943874866	0.1407385398544271	0.04975858795267929	G	0.13381258048150013	not sig	2.829684153352085	3.8572441318308863	sig active	chr1	211556065.0	211556179.0
46	-0.32401560901164533	0.13863830735313085	0.04901604363081181	A	1.4115357781860175e-05	sig	2.829684153352085	3.8572441318308863	sig active	chr1	211556065.0	211556179.0
47	0.018147519703019976	0.08927341782790602	0.03156291956290618	C	1.0	not sig	2.829684153352085	3.8572441318308863	sig active	chr1	211556065.0	211556179.0
48	-0.1471677979502768	0.10511226087282335	0.0371627962245114	A	1.0	not sig	2.829684153352085	3.8572441318308863	sig active	chr1	211556065.0	211556179.0
49	-0.10862369582092524	0.12213898754687348	0.04318265317082676	T	1.0	not sig	2.829684153352085	3.8572441318308863	sig active	chr1	211556065.0	211556179.0
50	-0.10862369582092524	0.12213898754687348	0.04318265317082676	T	1.0	not sig	2.829684153352085	3.8572441318308863	sig active	chr1	211556065.0	211556179.0
51	-0.10862369582092524	0.12213898754687348	0.04318265317082676	T	1.0	not sig	2.829684153352085	3.8572441318308863	sig active	chr1	211556065.0	211556179.0
52	0.10735313081776032	0.13919449183715676	0.04921268454093454	C	1.0	not sig	2.829684153352085	3.8572441318308863	sig active	chr1	211556065.0	211556179.0
53	-0.12800181628870883	0.12449120442136731	0.04401428742221476	T	1.0	not sig	2.829684153352085	3.8572441318308863	sig active	chr1	211556065.0	211556179.0
54	-0.08209436612290233	0.10056514521776422	0.03555514806724549	A	1.0	not sig	2.829684153352085	3.8572441318308863	sig active	chr1	211556065.0	211556179.0
55	0.16600410416618744	0.14887821720706387	0.0526363984790393	G	1.0	not sig	2.829684153352085	3.8572441318308863	sig active	chr1	211556065.0	211556179.0
56	-0.13180041580744967	0.12548057324356604	0.0443640821238504	T	1.0	not sig	2.829684153352085	3.8572441318308863	sig active	chr1	211556065.0	211556179.0
57	-0.05056478877400716	0.11980113691982285	0.042356098154932395	C	1.0	not sig	2.829684153352085	3.8572441318308863	sig active	chr1	211556065.0	211556179.0
58	0.015411989836607354	0.08160504448425522	0.028851740166923365	G	1.0	not sig	2.829684153352085	3.8572441318308863	sig active	chr1	211556065.0	211556179.0
59	0.08348019596667894	0.05233738703299121	0.018504060640306484	A	1.0	not sig	2.829684153352085	3.8572441318308863	sig active	chr1	211556065.0	211556179.0
60	0.16830491423571875	0.09289810706309068	0.03284444073185266	C	1.0	not sig	2.829684153352085	3.8572441318308863	sig active	chr1	211556065.0	211556179.0
61	0.039037055363781936	0.08053743828160322	0.02847428437415734	T	1.0	not sig	2.829684153352085	3.8572441318308863	sig active	chr1	211556065.0	211556179.0
62	0.151794175924026	0.11034586183678932	0.03901315359033379	G	1.0	not sig	2.829684153352085	3.8572441318308863	sig active	chr1	211556065.0	211556179.0
63	0.17235196497405836	0.13551215565370323	0.04791078209797024	T	1.0	not sig	2.829684153352085	3.8572441318308863	sig active	chr1	211556065.0	211556179.0
64	0.17235196497405836	0.13551215565370323	0.04791078209797024	T	1.0	not sig	2.829684153352085	3.8572441318308863	sig active	chr1	211556065.0	211556179.0
65	-0.983664054684889	0.24770901540851056	0.0875783622782004	G	8.467516973981754e-56	sig	2.829684153352085	3.8572441318308863	sig active	chr1	211556065.0	211556179.0
66	-1.00079127912214	0.22960950159404897	0.0811792178010077	C	1.1438560187886676e-51	sig	2.829684153352085	3.8572441318308863	sig active	chr1	211556065.0	211556179.0
67	-0.9725770638096312	0.25526997678006313	0.09025156580725757	G	5.824529999331774e-50	sig	2.829684153352085	3.8572441318308863	sig active	chr1	211556065.0	211556179.0
68	-1.1480991281540307	0.1995387668501178	0.07054760757465987	C	7.53098630052935e-59	sig	2.829684153352085	3.8572441318308863	sig active	chr1	211556065.0	211556179.0
69	-1.0224001105200193	0.19483829857632853	0.06888574107908557	G	1.9938621248741454e-51	sig	2.829684153352085	3.8572441318308863	sig active	chr1	211556065.0	211556179.0
70	-0.5349453422956973	0.2305055285752968	0.08149601117829093	T	2.3602108456797727e-14	sig	2.829684153352085	3.8572441318308863	sig active	chr1	211556065.0	211556179.0
71	-0.14247116245267938	0.08548652911947058	0.03022405222023945	G	1.0	not sig	2.829684153352085	3.8572441318308863	sig active	chr1	211556065.0	211556179.0
72	-1.0713472294180544	0.28533229786215325	0.1008802013549342	C	6.437275658688989e-51	sig	2.829684153352085	3.8572441318308863	sig active	chr1	211556065.0	211556179.0
73	-1.1719826514744298	0.17074194345721863	0.06036639302578468	G	1.5191181066950795e-59	sig	2.829684153352085	3.8572441318308863	sig active	chr1	211556065.0	211556179.0
74	-0.9810568046728838	0.28829661923866506	0.10192824722840807	C	3.543882682456388e-37	sig	2.829684153352085	3.8572441318308863	sig active	chr1	211556065.0	211556179.0
75	-0.43503686799750296	0.14655059355120598	0.05181345924348563	G	2.2067192582030894e-08	sig	2.829684153352085	3.8572441318308863	sig active	chr1	211556065.0	211556179.0
76	-0.21393426387711412	0.2681151057483506	0.0947930047066035	C	1.0	not sig	2.829684153352085	3.8572441318308863	sig active	chr1	211556065.0	211556179.0
77	-0.27475561086678035	0.18711524622251977	0.06615522973366712	G	0.003286059766048307	sig	2.829684153352085	3.8572441318308863	sig active	chr1	211556065.0	211556179.0
78	-0.07004201941563837	0.08659771664215327	0.030616916336468854	C	1.0	not sig	2.829684153352085	3.8572441318308863	sig active	chr1	211556065.0	211556179.0
79	0.02387004592680886	0.14935556080522563	0.052805164926647385	T	1.0	not sig	2.829684153352085	3.8572441318308863	sig active	chr1	211556065.0	211556179.0
80	-0.4305141966219514	0.1116608664849761	0.039478077942346146	G	7.860011821083748e-06	sig	2.829684153352085	3.8572441318308863	sig active	chr1	211556065.0	211556179.0
81	-0.028859854817981756	0.08164564647019636	0.028866095136717673	T	1.0	not sig	2.829684153352085	3.8572441318308863	sig active	chr1	211556065.0	211556179.0
82	-0.11326026036778808	0.1379127031239006	0.04875950379533864	G	1.0	not sig	2.829684153352085	3.8572441318308863	sig active	chr1	211556065.0	211556179.0
83	-0.09157717317455016	0.08226472913554182	0.029084973912108084	A	1.0	not sig	2.829684153352085	3.8572441318308863	sig active	chr1	211556065.0	211556179.0
84	-0.2941111871815688	0.2497521421076064	0.08830071665007738	C	1.0	not sig	2.829684153352085	3.8572441318308863	sig active	chr1	211556065.0	211556179.0
85	0.0679338079164214	0.0996853802713598	0.035244104187519096	G	1.0	not sig	2.829684153352085	3.8572441318308863	sig active	chr1	211556065.0	211556179.0
86	0.1857766607367844	0.10413150559572155	0.03681604687094981	T	1.0	not sig	2.829684153352085	3.8572441318308863	sig active	chr1	211556065.0	211556179.0
87	0.1857766607367844	0.10413150559572155	0.03681604687094981	T	1.0	not sig	2.829684153352085	3.8572441318308863	sig active	chr1	211556065.0	211556179.0
88	0.13322424269723454	0.09145951893839317	0.03233582302269864	C	1.0	not sig	2.829684153352085	3.8572441318308863	sig active	chr1	211556065.0	211556179.0
89	0.13322424269723454	0.09145951893839317	0.03233582302269864	C	1.0	not sig	2.829684153352085	3.8572441318308863	sig active	chr1	211556065.0	211556179.0
90	0.13322424269723454	0.09145951893839317	0.03233582302269864	C	1.0	not sig	2.829684153352085	3.8572441318308863	sig active	chr1	211556065.0	211556179.0
91	-0.621714804090733	0.19486083113490305	0.06889370754156833	T	3.844044468016055e-27	sig	2.829684153352085	3.8572441318308863	sig active	chr1	211556065.0	211556179.0
92	-0.13879559163062138	0.1723368608438282	0.060930281475536655	A	1.0	not sig	2.829684153352085	3.8572441318308863	sig active	chr1	211556065.0	211556179.0
93	-0.1944486011540843	0.2113525793166461	0.07472442102803405	C	1.0	not sig	2.829684153352085	3.8572441318308863	sig active	chr1	211556065.0	211556179.0
94	0.04157065839266505	0.10584719646880428	0.03742263519633814	G	1.0	not sig	2.829684153352085	3.8572441318308863	sig active	chr1	211556065.0	211556179.0
95	0.12904253496710466	0.177232855550812	0.0626612770045175	C	1.0	not sig	2.829684153352085	3.8572441318308863	sig active	chr1	211556065.0	211556179.0
96	0.2355513763925895	0.08548440925179454	0.03022330273383498	G	0.0271253849481113	sig	2.829684153352085	3.8572441318308863	sig active	chr1	211556065.0	211556179.0
97	0.2355513763925895	0.08548440925179454	0.03022330273383498	G	0.0271253849481113	sig	2.829684153352085	3.8572441318308863	sig active	chr1	211556065.0	211556179.0
98	-0.03326490380028607	0.1149225773980455	0.04063126689479691	T	1.0	not sig	2.829684153352085	3.8572441318308863	sig active	chr1	211556065.0	211556179.0
99	0.25617918586127936	0.14455044283181764	0.05110629917494831	C	0.1832180981675995	not sig	2.829684153352085	3.8572441318308863	sig active	chr1	211556065.0	211556179.0
100	0.048955010093420626	0.06690853542270707	0.023655739558328243	G	1.0	not sig	2.829684153352085	3.8572441318308863	sig active	chr1	211556065.0	211556179.0
101	0.048955010093420626	0.06690853542270707	0.023655739558328243	G	1.0	not sig	2.829684153352085	3.8572441318308863	sig active	chr1	211556065.0	211556179.0
102	0.048955010093420626	0.06690853542270707	0.023655739558328243	G	1.0	not sig	2.829684153352085	3.8572441318308863	sig active	chr1	211556065.0	211556179.0
103	0.02421681502116596	0.1385585245016653	0.048987836133164965	C	1.0	not sig	2.829684153352085	3.8572441318308863	sig active	chr1	211556065.0	211556179.0
104	-0.05676856469306779	0.16997908634398115	0.06009668230686137	G	1.0	not sig	2.829684153352085	3.8572441318308863	sig active	chr1	211556065.0	211556179.0
