## Supplementary material for "High-throughput functional analysis of IncRNA core promoters elucidatesrules governing tissue-specificity": LINC_PINT__p2__tile1.chr7:130794716-130794830.minus.av.log2FC.HepG2.txt

delpos	mean.log2FC	sd	se	seq	padj	sig	wt_activ	wt_l2fc	wt_class	tile_chr	tile_start	tile_end
11	-0.0954735855788521	0.10695354841587579	0.03781378967841475	C	1.0	not sig	1.416947160268782	2.444507138747584	sig active	chr7	130794716.0	130794830.0
12	0.1651378265687653	0.07540840588039752	0.026660897578248303	G	1.0	not sig	1.416947160268782	2.444507138747584	sig active	chr7	130794716.0	130794830.0
13	0.10787537161090927	0.16572018155218493	0.05859093207750787	C	1.0	not sig	1.416947160268782	2.444507138747584	sig active	chr7	130794716.0	130794830.0
14	0.10787537161090927	0.16572018155218493	0.05859093207750787	C	1.0	not sig	1.416947160268782	2.444507138747584	sig active	chr7	130794716.0	130794830.0
15	-0.1539341752952426	0.19128894672307176	0.06763085569695812	G	1.0	not sig	1.416947160268782	2.444507138747584	sig active	chr7	130794716.0	130794830.0
16	0.08115714208890615	0.13145782251534702	0.04647735887030974	C	1.0	not sig	1.416947160268782	2.444507138747584	sig active	chr7	130794716.0	130794830.0
17	0.08115714208890615	0.13145782251534702	0.04647735887030974	C	1.0	not sig	1.416947160268782	2.444507138747584	sig active	chr7	130794716.0	130794830.0
18	-0.4894790718400649	0.2645927014423323	0.09354764672117039	G	1.4195864048177412e-06	sig	1.416947160268782	2.444507138747584	sig active	chr7	130794716.0	130794830.0
19	0.2036288242168185	0.14391298210085673	0.050880922772147015	C	1.0	not sig	1.416947160268782	2.444507138747584	sig active	chr7	130794716.0	130794830.0
20	0.2036288242168185	0.14391298210085673	0.050880922772147015	C	1.0	not sig	1.416947160268782	2.444507138747584	sig active	chr7	130794716.0	130794830.0
21	1.2145930257198196	0.2797938117099574	0.09892205079707145	G	1.1980667647849527e-42	sig	1.416947160268782	2.444507138747584	sig active	chr7	130794716.0	130794830.0
22	-0.15629360545369997	0.16200024561311407	0.057275736113459604	C	1.0	not sig	1.416947160268782	2.444507138747584	sig active	chr7	130794716.0	130794830.0
23	-0.15629360545369997	0.16200024561311407	0.057275736113459604	C	1.0	not sig	1.416947160268782	2.444507138747584	sig active	chr7	130794716.0	130794830.0
24	0.6560558706346085	0.19361304787859085	0.06845254954057364	G	2.647331865162737e-15	sig	1.416947160268782	2.444507138747584	sig active	chr7	130794716.0	130794830.0
25	-0.38610652220438607	0.2118922579696738	0.0749152262456428	C	0.1533844088200404	not sig	1.416947160268782	2.444507138747584	sig active	chr7	130794716.0	130794830.0
26	-0.38610652220438607	0.2118922579696738	0.0749152262456428	C	0.1533844088200404	not sig	1.416947160268782	2.444507138747584	sig active	chr7	130794716.0	130794830.0
27	0.8040508285870573	0.3745905274180964	0.13243775105279065	T	2.5479918519651376e-17	sig	1.416947160268782	2.444507138747584	sig active	chr7	130794716.0	130794830.0
28	0.1398982785493153	0.19106031673453053	0.06755002278931807	C	1.0	not sig	1.416947160268782	2.444507138747584	sig active	chr7	130794716.0	130794830.0
29	0.1398982785493153	0.19106031673453053	0.06755002278931807	C	1.0	not sig	1.416947160268782	2.444507138747584	sig active	chr7	130794716.0	130794830.0
30	0.6320408965641993	0.16292220421825462	0.057601697704293686	T	1.922925568649011e-12	sig	1.416947160268782	2.444507138747584	sig active	chr7	130794716.0	130794830.0
31	0.6320408965641993	0.16292220421825462	0.057601697704293686	T	1.922925568649011e-12	sig	1.416947160268782	2.444507138747584	sig active	chr7	130794716.0	130794830.0
32	1.0583921548912136	0.1404255006773877	0.04964791189024848	C	2.274455342699544e-43	sig	1.416947160268782	2.444507138747584	sig active	chr7	130794716.0	130794830.0
33	0.7600618856730115	0.15931019066814	0.056324658066781816	T	3.350296462879023e-24	sig	1.416947160268782	2.444507138747584	sig active	chr7	130794716.0	130794830.0
34	0.7600618856730115	0.15931019066814	0.056324658066781816	T	3.350296462879023e-24	sig	1.416947160268782	2.444507138747584	sig active	chr7	130794716.0	130794830.0
35	0.36700013661580455	0.11613266312955174	0.04105909680807949	G	1.0	not sig	1.416947160268782	2.444507138747584	sig active	chr7	130794716.0	130794830.0
36	0.15629589911883907	0.1362635206129065	0.04817642972686954	C	1.0	not sig	1.416947160268782	2.444507138747584	sig active	chr7	130794716.0	130794830.0
37	-1.2169184786619993	0.21294204620418686	0.07528638243535982	A	9.143266722823778e-44	sig	1.416947160268782	2.444507138747584	sig active	chr7	130794716.0	130794830.0
38	-1.761170116434804	0.16513962031862833	0.058385672684936926	T	1.3418269988790554e-52	sig	1.416947160268782	2.444507138747584	sig active	chr7	130794716.0	130794830.0
39	-1.6290985891005705	0.3796985640246536	0.1342437147143135	G	7.573557595843493e-56	sig	1.416947160268782	2.444507138747584	sig active	chr7	130794716.0	130794830.0
40	-1.5916574106275787	0.2687791889471644	0.09502779357318014	A	7.1589888008488e-52	sig	1.416947160268782	2.444507138747584	sig active	chr7	130794716.0	130794830.0
41	-1.7179305629119126	0.3442887401647123	0.12172445142832065	C	9.104799874992427e-58	sig	1.416947160268782	2.444507138747584	sig active	chr7	130794716.0	130794830.0
42	-1.5582586273192947	0.18620398798221408	0.06583305129310098	A	1.832554986423759e-53	sig	1.416947160268782	2.444507138747584	sig active	chr7	130794716.0	130794830.0
43	-1.6261533878884875	0.3016551568155293	0.10665120348207607	C	9.513993299959512e-56	sig	1.416947160268782	2.444507138747584	sig active	chr7	130794716.0	130794830.0
44	-1.5735851506968062	0.32865302630926796	0.11619639178038209	A	4.904224528489075e-62	sig	1.416947160268782	2.444507138747584	sig active	chr7	130794716.0	130794830.0
45	-1.4581709985674758	0.1531616766066165	0.05415083007321976	G	3.915165003836955e-55	sig	1.416947160268782	2.444507138747584	sig active	chr7	130794716.0	130794830.0
46	-1.8680882057524095	0.23747585147195716	0.08396039247193512	C	1.984201438513844e-68	sig	1.416947160268782	2.444507138747584	sig active	chr7	130794716.0	130794830.0
47	-1.061242661971158	0.1932814605294889	0.06833531570902081	A	3.1253019717265156e-41	sig	1.416947160268782	2.444507138747584	sig active	chr7	130794716.0	130794830.0
48	-0.4865766457073636	0.1560598274703824	0.05517548113755502	G	5.318561082843981e-11	sig	1.416947160268782	2.444507138747584	sig active	chr7	130794716.0	130794830.0
49	-0.5287633814001589	0.13040311313233213	0.04610446279185429	A	9.607870596506967e-14	sig	1.416947160268782	2.444507138747584	sig active	chr7	130794716.0	130794830.0
50	-0.5287633814001589	0.13040311313233213	0.04610446279185429	A	9.607870596506967e-14	sig	1.416947160268782	2.444507138747584	sig active	chr7	130794716.0	130794830.0
51	0.15204922465561407	0.13391705374969712	0.0473468284114671	C	1.0	not sig	1.416947160268782	2.444507138747584	sig active	chr7	130794716.0	130794830.0
52	0.15204922465561407	0.13391705374969712	0.0473468284114671	C	1.0	not sig	1.416947160268782	2.444507138747584	sig active	chr7	130794716.0	130794830.0
53	-0.1518129737582199	0.11190758120451659	0.03956530476794895	G	1.0	not sig	1.416947160268782	2.444507138747584	sig active	chr7	130794716.0	130794830.0
54	0.14198290501376637	0.035190088381316945	0.012441575062491574	C	1.0	not sig	1.416947160268782	2.444507138747584	sig active	chr7	130794716.0	130794830.0
55	0.08161842928596924	0.0800925753338343	0.028317001570624323	A	1.0	not sig	1.416947160268782	2.444507138747584	sig active	chr7	130794716.0	130794830.0
56	0.08670037162424954	0.10724042511709372	0.03791521590881256	G	1.0	not sig	1.416947160268782	2.444507138747584	sig active	chr7	130794716.0	130794830.0
57	0.05887497356201754	0.15660312285295833	0.05536756506215841	C	1.0	not sig	1.416947160268782	2.444507138747584	sig active	chr7	130794716.0	130794830.0
58	0.09256304589414116	0.1108100579109224	0.03917727168624363	T	1.0	not sig	1.416947160268782	2.444507138747584	sig active	chr7	130794716.0	130794830.0
59	0.05525595080701101	0.15846346592729335	0.05602529566375627	G	1.0	not sig	1.416947160268782	2.444507138747584	sig active	chr7	130794716.0	130794830.0
60	0.0484581533962799	0.12107023568829658	0.04280479232752403	C	1.0	not sig	1.416947160268782	2.444507138747584	sig active	chr7	130794716.0	130794830.0
61	0.6777582007825926	0.07884303500654317	0.027875222351227514	T	4.642093814862802e-19	sig	1.416947160268782	2.444507138747584	sig active	chr7	130794716.0	130794830.0
62	-0.11181719415176913	0.19518586141298772	0.06900862309843064	G	1.0	not sig	1.416947160268782	2.444507138747584	sig active	chr7	130794716.0	130794830.0
63	0.03640368310361261	0.22527366975839608	0.07964626975447037	C	1.0	not sig	1.416947160268782	2.444507138747584	sig active	chr7	130794716.0	130794830.0
64	0.3566118444168701	0.147280193234567	0.0520714116853137	A	0.002413106359976316	sig	1.416947160268782	2.444507138747584	sig active	chr7	130794716.0	130794830.0
65	0.18274931068186126	0.1212829279834725	0.04287999040963654	G	1.0	not sig	1.416947160268782	2.444507138747584	sig active	chr7	130794716.0	130794830.0
66	-0.02917405626674935	0.14311745142882185	0.050599660205728134	C	1.0	not sig	1.416947160268782	2.444507138747584	sig active	chr7	130794716.0	130794830.0
67	0.2589881385942625	0.1252726766734585	0.04429057958659617	A	1.0	not sig	1.416947160268782	2.444507138747584	sig active	chr7	130794716.0	130794830.0
68	0.2589881385942625	0.1252726766734585	0.04429057958659617	A	1.0	not sig	1.416947160268782	2.444507138747584	sig active	chr7	130794716.0	130794830.0
69	0.11775340853509131	0.13284504860224103	0.04696781735685056	T	1.0	not sig	1.416947160268782	2.444507138747584	sig active	chr7	130794716.0	130794830.0
70	0.11775340853509131	0.13284504860224103	0.04696781735685056	T	1.0	not sig	1.416947160268782	2.444507138747584	sig active	chr7	130794716.0	130794830.0
71	0.11775340853509131	0.13284504860224103	0.04696781735685056	T	1.0	not sig	1.416947160268782	2.444507138747584	sig active	chr7	130794716.0	130794830.0
72	0.08148242367250844	0.11824150991445592	0.04180468673912408	C	1.0	not sig	1.416947160268782	2.444507138747584	sig active	chr7	130794716.0	130794830.0
73	0.14749048360897232	0.13282165711750696	0.04695954721811182	A	1.0	not sig	1.416947160268782	2.444507138747584	sig active	chr7	130794716.0	130794830.0
74	0.14749048360897232	0.13282165711750696	0.04695954721811182	A	1.0	not sig	1.416947160268782	2.444507138747584	sig active	chr7	130794716.0	130794830.0
75	-0.24514237456074447	0.1176607948437874	0.041599372956920615	G	1.0	not sig	1.416947160268782	2.444507138747584	sig active	chr7	130794716.0	130794830.0
76	-0.02322936139335982	0.17773498728182277	0.06283880738054083	C	1.0	not sig	1.416947160268782	2.444507138747584	sig active	chr7	130794716.0	130794830.0
77	-0.02322936139335982	0.17773498728182277	0.06283880738054083	C	1.0	not sig	1.416947160268782	2.444507138747584	sig active	chr7	130794716.0	130794830.0
78	0.13545065161571376	0.16000909952703227	0.05657175966355885	A	1.0	not sig	1.416947160268782	2.444507138747584	sig active	chr7	130794716.0	130794830.0
79	0.23026965459105747	0.11847244414464048	0.04188633431920988	T	1.0	not sig	1.416947160268782	2.444507138747584	sig active	chr7	130794716.0	130794830.0
80	-0.06418839600313506	0.06535657496862322	0.023107038677720224	C	1.0	not sig	1.416947160268782	2.444507138747584	sig active	chr7	130794716.0	130794830.0
81	-0.06418839600313506	0.06535657496862322	0.023107038677720224	C	1.0	not sig	1.416947160268782	2.444507138747584	sig active	chr7	130794716.0	130794830.0
82	-0.017069275675965112	0.16330308338268237	0.05773635882428345	G	1.0	not sig	1.416947160268782	2.444507138747584	sig active	chr7	130794716.0	130794830.0
83	-0.12950169938934208	0.1153364055119147	0.04077757722757819	C	1.0	not sig	1.416947160268782	2.444507138747584	sig active	chr7	130794716.0	130794830.0
84	-0.12950169938934208	0.1153364055119147	0.04077757722757819	C	1.0	not sig	1.416947160268782	2.444507138747584	sig active	chr7	130794716.0	130794830.0
85	-0.12950169938934208	0.1153364055119147	0.04077757722757819	C	1.0	not sig	1.416947160268782	2.444507138747584	sig active	chr7	130794716.0	130794830.0
86	0.9909276338821302	0.14515729125787638	0.05132085249355757	A	1.791584327489082e-37	sig	1.416947160268782	2.444507138747584	sig active	chr7	130794716.0	130794830.0
87	0.18371219027249755	0.07102136507560664	0.02510984442704344	G	1.0	not sig	1.416947160268782	2.444507138747584	sig active	chr7	130794716.0	130794830.0
88	0.18371219027249755	0.07102136507560664	0.02510984442704344	G	1.0	not sig	1.416947160268782	2.444507138747584	sig active	chr7	130794716.0	130794830.0
89	-0.1471219047427535	0.15686281138926195	0.055459378824666755	A	1.0	not sig	1.416947160268782	2.444507138747584	sig active	chr7	130794716.0	130794830.0
90	-0.1471219047427535	0.15686281138926195	0.055459378824666755	A	1.0	not sig	1.416947160268782	2.444507138747584	sig active	chr7	130794716.0	130794830.0
91	-0.34770147529405027	0.11718059532635482	0.041429596789371075	G	0.00014683300360748548	sig	1.416947160268782	2.444507138747584	sig active	chr7	130794716.0	130794830.0
92	0.4154967033117646	0.08424126648131712	0.02978378539234117	C	2.476324117287169e-06	sig	1.416947160268782	2.444507138747584	sig active	chr7	130794716.0	130794830.0
93	-0.039270708676507504	0.19743608195949114	0.06980419620222958	G	1.0	not sig	1.416947160268782	2.444507138747584	sig active	chr7	130794716.0	130794830.0
94	-0.18207610460322216	0.14269887453364857	0.050451670925215616	C	1.0	not sig	1.416947160268782	2.444507138747584	sig active	chr7	130794716.0	130794830.0
95	-0.18207610460322216	0.14269887453364857	0.050451670925215616	C	1.0	not sig	1.416947160268782	2.444507138747584	sig active	chr7	130794716.0	130794830.0
96	0.012967230698009008	0.17175649682815136	0.06072509181001578	G	1.0	not sig	1.416947160268782	2.444507138747584	sig active	chr7	130794716.0	130794830.0
97	-0.1381356189247466	0.15312573165895538	0.054138121615099476	C	1.0	not sig	1.416947160268782	2.444507138747584	sig active	chr7	130794716.0	130794830.0
98	-0.07227644804029099	0.06322857508202043	0.022354677102629703	A	1.0	not sig	1.416947160268782	2.444507138747584	sig active	chr7	130794716.0	130794830.0
99	-0.07227644804029099	0.06322857508202043	0.022354677102629703	A	1.0	not sig	1.416947160268782	2.444507138747584	sig active	chr7	130794716.0	130794830.0
100	-0.050725509956017295	0.1411592162449707	0.049907319516898516	C	1.0	not sig	1.416947160268782	2.444507138747584	sig active	chr7	130794716.0	130794830.0
101	-0.050725509956017295	0.1411592162449707	0.049907319516898516	C	1.0	not sig	1.416947160268782	2.444507138747584	sig active	chr7	130794716.0	130794830.0
102	0.1555601673195148	0.1339855536946107	0.04737104679924675	G	1.0	not sig	1.416947160268782	2.444507138747584	sig active	chr7	130794716.0	130794830.0
103	0.1555601673195148	0.1339855536946107	0.04737104679924675	G	1.0	not sig	1.416947160268782	2.444507138747584	sig active	chr7	130794716.0	130794830.0
104	0.1555601673195148	0.1339855536946107	0.04737104679924675	G	1.0	not sig	1.416947160268782	2.444507138747584	sig active	chr7	130794716.0	130794830.0
