## Supplementary material for "High-throughput functional analysis of IncRNA core promoters elucidatesrules governing tissue-specificity": LINC_PINT__p2__tile2.chr7:130794622-130794736.minus.av.log2FC.HepG2.txt

delpos	mean.log2FC	sd	se	seq	padj	sig	wt_activ	wt_l2fc	wt_class	tile_chr	tile_start	tile_end
11	0.1852824338875391	0.33091918943103543	0.11699760143572041	A	1.0	not sig	-0.6212772729636866	0.4062827055151148	not sig	chr7	130794622.0	130794736.0
12	0.2606605360240894	0.2610425884456959	0.09229249223422033	C	1.0	not sig	-0.6212772729636866	0.4062827055151148	not sig	chr7	130794622.0	130794736.0
13	-0.023427370834043643	0.1440687032454627	0.05093597851080952	T	1.0	not sig	-0.6212772729636866	0.4062827055151148	not sig	chr7	130794622.0	130794736.0
14	0.22453012833911612	0.1664251292555917	0.05884016872823828	C	1.0	not sig	-0.6212772729636866	0.4062827055151148	not sig	chr7	130794622.0	130794736.0
15	-0.16090697177913638	0.2711499328655664	0.09586597812375953	G	1.0	not sig	-0.6212772729636866	0.4062827055151148	not sig	chr7	130794622.0	130794736.0
16	-0.16090697177913638	0.2711499328655664	0.09586597812375953	G	1.0	not sig	-0.6212772729636866	0.4062827055151148	not sig	chr7	130794622.0	130794736.0
17	-0.16090697177913638	0.2711499328655664	0.09586597812375953	G	1.0	not sig	-0.6212772729636866	0.4062827055151148	not sig	chr7	130794622.0	130794736.0
18	0.21388134979018286	0.20500210680415704	0.07247918993937415	A	1.0	not sig	-0.6212772729636866	0.4062827055151148	not sig	chr7	130794622.0	130794736.0
19	-0.40968101357816744	0.20706300367214897	0.07320782701471576	G	1.0	not sig	-0.6212772729636866	0.4062827055151148	not sig	chr7	130794622.0	130794736.0
20	-0.40968101357816744	0.20706300367214897	0.07320782701471576	G	1.0	not sig	-0.6212772729636866	0.4062827055151148	not sig	chr7	130794622.0	130794736.0
21	-0.40968101357816744	0.20706300367214897	0.07320782701471576	G	1.0	not sig	-0.6212772729636866	0.4062827055151148	not sig	chr7	130794622.0	130794736.0
22	-0.40968101357816744	0.20706300367214897	0.07320782701471576	G	1.0	not sig	-0.6212772729636866	0.4062827055151148	not sig	chr7	130794622.0	130794736.0
23	0.8324973231501683	0.25704934752962083	0.0908806683688862	T	1.0102885783412789e-19	sig	-0.6212772729636866	0.4062827055151148	not sig	chr7	130794622.0	130794736.0
24	-0.30844414531116127	0.22184193330799734	0.07843296769680937	G	1.0	not sig	-0.6212772729636866	0.4062827055151148	not sig	chr7	130794622.0	130794736.0
25	-0.30844414531116127	0.22184193330799734	0.07843296769680937	G	1.0	not sig	-0.6212772729636866	0.4062827055151148	not sig	chr7	130794622.0	130794736.0
26	-0.20035960256307836	0.18879956556154445	0.06675072654682111	A	1.0	not sig	-0.6212772729636866	0.4062827055151148	not sig	chr7	130794622.0	130794736.0
27	0.0013001026903459723	0.311565168959745	0.11015492187648405	G	1.0	not sig	-0.6212772729636866	0.4062827055151148	not sig	chr7	130794622.0	130794736.0
28	0.0013001026903459723	0.311565168959745	0.11015492187648405	G	1.0	not sig	-0.6212772729636866	0.4062827055151148	not sig	chr7	130794622.0	130794736.0
29	0.0013001026903459723	0.311565168959745	0.11015492187648405	G	1.0	not sig	-0.6212772729636866	0.4062827055151148	not sig	chr7	130794622.0	130794736.0
30	0.0013001026903459723	0.311565168959745	0.11015492187648405	G	1.0	not sig	-0.6212772729636866	0.4062827055151148	not sig	chr7	130794622.0	130794736.0
31	0.0013001026903459723	0.311565168959745	0.11015492187648405	G	1.0	not sig	-0.6212772729636866	0.4062827055151148	not sig	chr7	130794622.0	130794736.0
32	0.0008463297815711479	0.2718150338222085	0.0961011268220672	C	1.0	not sig	-0.6212772729636866	0.4062827055151148	not sig	chr7	130794622.0	130794736.0
33	-0.04973741965336098	0.13946235728644596	0.04930738927875353	G	1.0	not sig	-0.6212772729636866	0.4062827055151148	not sig	chr7	130794622.0	130794736.0
34	0.36486134489768846	0.2151499044420828	0.07606697820131722	A	1.0	not sig	-0.6212772729636866	0.4062827055151148	not sig	chr7	130794622.0	130794736.0
35	0.036913543800605325	0.24150688551509872	0.08538557822548475	G	1.0	not sig	-0.6212772729636866	0.4062827055151148	not sig	chr7	130794622.0	130794736.0
36	0.036913543800605325	0.24150688551509872	0.08538557822548475	G	1.0	not sig	-0.6212772729636866	0.4062827055151148	not sig	chr7	130794622.0	130794736.0
37	-0.10041112725324088	0.24769291368525256	0.08757266945934813	C	1.0	not sig	-0.6212772729636866	0.4062827055151148	not sig	chr7	130794622.0	130794736.0
38	-0.01330054430971437	0.24858723995873122	0.08788886154563316	A	1.0	not sig	-0.6212772729636866	0.4062827055151148	not sig	chr7	130794622.0	130794736.0
39	-0.17666122867278544	0.22714599629462218	0.08030823714965087	G	1.0	not sig	-0.6212772729636866	0.4062827055151148	not sig	chr7	130794622.0	130794736.0
40	-0.11681871552091598	0.22703783954102166	0.08026999796269985	A	1.0	not sig	-0.6212772729636866	0.4062827055151148	not sig	chr7	130794622.0	130794736.0
41	-0.1016000407839643	0.3010894902260212	0.10645121014141015	G	1.0	not sig	-0.6212772729636866	0.4062827055151148	not sig	chr7	130794622.0	130794736.0
42	-0.1016000407839643	0.3010894902260212	0.10645121014141015	G	1.0	not sig	-0.6212772729636866	0.4062827055151148	not sig	chr7	130794622.0	130794736.0
43	-0.06041507667489432	0.23165852268895834	0.08190365615651006	C	1.0	not sig	-0.6212772729636866	0.4062827055151148	not sig	chr7	130794622.0	130794736.0
44	-0.06041507667489432	0.23165852268895834	0.08190365615651006	C	1.0	not sig	-0.6212772729636866	0.4062827055151148	not sig	chr7	130794622.0	130794736.0
45	0.07086808586473917	0.2888964254336198	0.10214031074233317	G	1.0	not sig	-0.6212772729636866	0.4062827055151148	not sig	chr7	130794622.0	130794736.0
46	0.2690917769079944	0.16612533141226668	0.058734174184238166	C	1.0	not sig	-0.6212772729636866	0.4062827055151148	not sig	chr7	130794622.0	130794736.0
47	0.2348654461293913	0.39238715830628346	0.13872981024444617	G	1.0	not sig	-0.6212772729636866	0.4062827055151148	not sig	chr7	130794622.0	130794736.0
48	0.2348654461293913	0.39238715830628346	0.13872981024444617	G	1.0	not sig	-0.6212772729636866	0.4062827055151148	not sig	chr7	130794622.0	130794736.0
49	0.014769765419507405	0.30797897946388364	0.10888701242091228	C	1.0	not sig	-0.6212772729636866	0.4062827055151148	not sig	chr7	130794622.0	130794736.0
50	0.014769765419507405	0.30797897946388364	0.10888701242091228	C	1.0	not sig	-0.6212772729636866	0.4062827055151148	not sig	chr7	130794622.0	130794736.0
51	0.014769765419507405	0.30797897946388364	0.10888701242091228	C	1.0	not sig	-0.6212772729636866	0.4062827055151148	not sig	chr7	130794622.0	130794736.0
52	0.014769765419507405	0.30797897946388364	0.10888701242091228	C	1.0	not sig	-0.6212772729636866	0.4062827055151148	not sig	chr7	130794622.0	130794736.0
53	-0.0014967674465864583	0.27276438210134896	0.09643677212501119	A	1.0	not sig	-0.6212772729636866	0.4062827055151148	not sig	chr7	130794622.0	130794736.0
54	0.12776812285370218	0.21866756814765542	0.07731066013138932	G	1.0	not sig	-0.6212772729636866	0.4062827055151148	not sig	chr7	130794622.0	130794736.0
55	0.12776812285370218	0.21866756814765542	0.07731066013138932	G	1.0	not sig	-0.6212772729636866	0.4062827055151148	not sig	chr7	130794622.0	130794736.0
56	0.12776812285370218	0.21866756814765542	0.07731066013138932	G	1.0	not sig	-0.6212772729636866	0.4062827055151148	not sig	chr7	130794622.0	130794736.0
57	0.12776812285370218	0.21866756814765542	0.07731066013138932	G	1.0	not sig	-0.6212772729636866	0.4062827055151148	not sig	chr7	130794622.0	130794736.0
58	-0.47296718124585857	0.25488309550298255	0.09011478261998868	A	0.19576873210278078	not sig	-0.6212772729636866	0.4062827055151148	not sig	chr7	130794622.0	130794736.0
59	0.24447280221037115	0.24269223967909132	0.08580466420921817	T	1.0	not sig	-0.6212772729636866	0.4062827055151148	not sig	chr7	130794622.0	130794736.0
60	-0.01452753165313031	0.23392608172872026	0.08270535934338831	C	1.0	not sig	-0.6212772729636866	0.4062827055151148	not sig	chr7	130794622.0	130794736.0
61	-0.01452753165313031	0.23392608172872026	0.08270535934338831	C	1.0	not sig	-0.6212772729636866	0.4062827055151148	not sig	chr7	130794622.0	130794736.0
62	-0.1500347329115863	0.23934143643383252	0.08461997636064598	T	1.0	not sig	-0.6212772729636866	0.4062827055151148	not sig	chr7	130794622.0	130794736.0
63	-0.1500347329115863	0.23934143643383252	0.08461997636064598	T	1.0	not sig	-0.6212772729636866	0.4062827055151148	not sig	chr7	130794622.0	130794736.0
64	-0.001659154101509297	0.3702587185088396	0.13090622532552076	G	1.0	not sig	-0.6212772729636866	0.4062827055151148	not sig	chr7	130794622.0	130794736.0
65	-0.001659154101509297	0.3702587185088396	0.13090622532552076	G	1.0	not sig	-0.6212772729636866	0.4062827055151148	not sig	chr7	130794622.0	130794736.0
66	0.008796041768634452	0.10566672985788239	0.03735883061415783	C	1.0	not sig	-0.6212772729636866	0.4062827055151148	not sig	chr7	130794622.0	130794736.0
67	0.008796041768634452	0.10566672985788239	0.03735883061415783	C	1.0	not sig	-0.6212772729636866	0.4062827055151148	not sig	chr7	130794622.0	130794736.0
68	0.008796041768634452	0.10566672985788239	0.03735883061415783	C	1.0	not sig	-0.6212772729636866	0.4062827055151148	not sig	chr7	130794622.0	130794736.0
69	0.008796041768634452	0.10566672985788239	0.03735883061415783	C	1.0	not sig	-0.6212772729636866	0.4062827055151148	not sig	chr7	130794622.0	130794736.0
70	-0.2584935184925157	0.20668731759049064	0.07307500192674675	A	1.0	not sig	-0.6212772729636866	0.4062827055151148	not sig	chr7	130794622.0	130794736.0
71	0.06806045954260943	0.21039357964446104	0.07438536344235518	C	1.0	not sig	-0.6212772729636866	0.4062827055151148	not sig	chr7	130794622.0	130794736.0
72	-0.10890059802792108	0.2144187231235782	0.07580846656702146	T	1.0	not sig	-0.6212772729636866	0.4062827055151148	not sig	chr7	130794622.0	130794736.0
73	-0.19973515235065464	0.2130510415131749	0.0753249180964113	G	1.0	not sig	-0.6212772729636866	0.4062827055151148	not sig	chr7	130794622.0	130794736.0
74	-0.0908052824987212	0.16235055876741838	0.057399590516933316	T	1.0	not sig	-0.6212772729636866	0.4062827055151148	not sig	chr7	130794622.0	130794736.0
75	-0.20495702118941456	0.1243905316620454	0.04397869422681612	G	1.0	not sig	-0.6212772729636866	0.4062827055151148	not sig	chr7	130794622.0	130794736.0
76	-0.185451545679899	0.23536268183705336	0.08321327418261615	C	1.0	not sig	-0.6212772729636866	0.4062827055151148	not sig	chr7	130794622.0	130794736.0
77	-0.12060807018628697	0.3332523339771544	0.11782249260074498	A	1.0	not sig	-0.6212772729636866	0.4062827055151148	not sig	chr7	130794622.0	130794736.0
78	0.042438925784372444	0.16923171002564155	0.059832444875463284	C	1.0	not sig	-0.6212772729636866	0.4062827055151148	not sig	chr7	130794622.0	130794736.0
79	0.042438925784372444	0.16923171002564155	0.059832444875463284	C	1.0	not sig	-0.6212772729636866	0.4062827055151148	not sig	chr7	130794622.0	130794736.0
80	-0.14809763280515548	0.16460955539521446	0.05819826643402939	A	1.0	not sig	-0.6212772729636866	0.4062827055151148	not sig	chr7	130794622.0	130794736.0
81	-0.04748006353044345	0.14295259259539547	0.05054137380620099	C	1.0	not sig	-0.6212772729636866	0.4062827055151148	not sig	chr7	130794622.0	130794736.0
82	-0.15782986571194874	0.20712517554805676	0.0732298080922425	A	1.0	not sig	-0.6212772729636866	0.4062827055151148	not sig	chr7	130794622.0	130794736.0
83	-0.17750792451188785	0.3905784475016485	0.1380903344068648	C	1.0	not sig	-0.6212772729636866	0.4062827055151148	not sig	chr7	130794622.0	130794736.0
84	0.02966899477824045	0.3258127685059526	0.11519220900386093	A	1.0	not sig	-0.6212772729636866	0.4062827055151148	not sig	chr7	130794622.0	130794736.0
85	-0.1960569607763909	0.3898763023017699	0.13784208859075892	C	1.0	not sig	-0.6212772729636866	0.4062827055151148	not sig	chr7	130794622.0	130794736.0
86	-0.3491267652853762	0.2575808045839058	0.09106856681238336	T	1.0	not sig	-0.6212772729636866	0.4062827055151148	not sig	chr7	130794622.0	130794736.0
87	0.012768040514516778	0.17435076006667916	0.06164230237408877	C	1.0	not sig	-0.6212772729636866	0.4062827055151148	not sig	chr7	130794622.0	130794736.0
88	0.012768040514516778	0.17435076006667916	0.06164230237408877	C	1.0	not sig	-0.6212772729636866	0.4062827055151148	not sig	chr7	130794622.0	130794736.0
89	0.21910899409566098	0.22627309173566104	0.07999961878316583	T	1.0	not sig	-0.6212772729636866	0.4062827055151148	not sig	chr7	130794622.0	130794736.0
90	0.21910899409566098	0.22627309173566104	0.07999961878316583	T	1.0	not sig	-0.6212772729636866	0.4062827055151148	not sig	chr7	130794622.0	130794736.0
91	0.21910899409566098	0.22627309173566104	0.07999961878316583	T	1.0	not sig	-0.6212772729636866	0.4062827055151148	not sig	chr7	130794622.0	130794736.0
92	-0.15652349547415706	0.2816852341367863	0.09959076960912097	C	1.0	not sig	-0.6212772729636866	0.4062827055151148	not sig	chr7	130794622.0	130794736.0
93	-0.15652349547415706	0.2816852341367863	0.09959076960912097	C	1.0	not sig	-0.6212772729636866	0.4062827055151148	not sig	chr7	130794622.0	130794736.0
94	-0.15652349547415706	0.2816852341367863	0.09959076960912097	C	1.0	not sig	-0.6212772729636866	0.4062827055151148	not sig	chr7	130794622.0	130794736.0
95	-0.5083987587582897	0.30833026742466424	0.10901121147052086	A	1.0	not sig	-0.6212772729636866	0.4062827055151148	not sig	chr7	130794622.0	130794736.0
96	0.02904111103816867	0.3079515084318842	0.10887729994440577	G	1.0	not sig	-0.6212772729636866	0.4062827055151148	not sig	chr7	130794622.0	130794736.0
97	-0.2193350150710329	0.34787535845206696	0.12299251248457874	C	1.0	not sig	-0.6212772729636866	0.4062827055151148	not sig	chr7	130794622.0	130794736.0
98	-0.2193350150710329	0.34787535845206696	0.12299251248457874	C	1.0	not sig	-0.6212772729636866	0.4062827055151148	not sig	chr7	130794622.0	130794736.0
99	-0.2193350150710329	0.34787535845206696	0.12299251248457874	C	1.0	not sig	-0.6212772729636866	0.4062827055151148	not sig	chr7	130794622.0	130794736.0
100	-0.048178111468048755	0.2583807488047417	0.09135138980394539	A	1.0	not sig	-0.6212772729636866	0.4062827055151148	not sig	chr7	130794622.0	130794736.0
101	-0.32230135862863707	0.40488688170347076	0.14314912983299982	G	1.0	not sig	-0.6212772729636866	0.4062827055151148	not sig	chr7	130794622.0	130794736.0
102	-0.32230135862863707	0.40488688170347076	0.14314912983299982	G	1.0	not sig	-0.6212772729636866	0.4062827055151148	not sig	chr7	130794622.0	130794736.0
103	-0.32230135862863707	0.40488688170347076	0.14314912983299982	G	1.0	not sig	-0.6212772729636866	0.4062827055151148	not sig	chr7	130794622.0	130794736.0
104	-0.32230135862863707	0.40488688170347076	0.14314912983299982	G	1.0	not sig	-0.6212772729636866	0.4062827055151148	not sig	chr7	130794622.0	130794736.0
