## Supplementary material for "High-throughput functional analysis of IncRNA core promoters elucidatesrules governing tissue-specificity": LUCAT1__p1__tile1.chr5:90610278-90610392.minus.av.log2FC.HepG2.txt

delpos	mean.log2FC	sd	se	seq	padj	sig	wt_activ	wt_l2fc	wt_class	tile_chr	tile_start	tile_end
11	-0.2813249619521827	0.15434285592034833	0.05456844002448828	G	1.0	not sig	-0.9097869946224294	0.11777298385637198	not sig	chr5	90610278.0	90610392.0
12	-0.2813249619521827	0.15434285592034833	0.05456844002448828	G	1.0	not sig	-0.9097869946224294	0.11777298385637198	not sig	chr5	90610278.0	90610392.0
13	-0.2813249619521827	0.15434285592034833	0.05456844002448828	G	1.0	not sig	-0.9097869946224294	0.11777298385637198	not sig	chr5	90610278.0	90610392.0
14	-0.10135645461720016	0.11559625443683082	0.0408694476960243	C	1.0	not sig	-0.9097869946224294	0.11777298385637198	not sig	chr5	90610278.0	90610392.0
15	-0.013260592844225857	0.2492847314825504	0.0881354620387895	T	1.0	not sig	-0.9097869946224294	0.11777298385637198	not sig	chr5	90610278.0	90610392.0
16	-0.03534381350292834	0.21688964817930098	0.07668207049837412	G	1.0	not sig	-0.9097869946224294	0.11777298385637198	not sig	chr5	90610278.0	90610392.0
17	-0.03534381350292834	0.21688964817930098	0.07668207049837412	G	1.0	not sig	-0.9097869946224294	0.11777298385637198	not sig	chr5	90610278.0	90610392.0
18	-0.1200917379833989	0.12815336215588682	0.04530905570614152	C	1.0	not sig	-0.9097869946224294	0.11777298385637198	not sig	chr5	90610278.0	90610392.0
19	0.30281540842012	0.13393928771240945	0.04735468930437037	A	0.002827868895430616	sig	-0.9097869946224294	0.11777298385637198	not sig	chr5	90610278.0	90610392.0
20	-0.11601695891732361	0.1789662107541358	0.06327411061375512	G	1.0	not sig	-0.9097869946224294	0.11777298385637198	not sig	chr5	90610278.0	90610392.0
21	-0.11601695891732361	0.1789662107541358	0.06327411061375512	G	1.0	not sig	-0.9097869946224294	0.11777298385637198	not sig	chr5	90610278.0	90610392.0
22	-0.2756725133699882	0.10590138535005757	0.0374417938590377	A	1.0	not sig	-0.9097869946224294	0.11777298385637198	not sig	chr5	90610278.0	90610392.0
23	-0.2756725133699882	0.10590138535005757	0.0374417938590377	A	1.0	not sig	-0.9097869946224294	0.11777298385637198	not sig	chr5	90610278.0	90610392.0
24	-0.18452458711515496	0.25558849354447805	0.09036417848927727	G	1.0	not sig	-0.9097869946224294	0.11777298385637198	not sig	chr5	90610278.0	90610392.0
25	-0.18452458711515496	0.25558849354447805	0.09036417848927727	G	1.0	not sig	-0.9097869946224294	0.11777298385637198	not sig	chr5	90610278.0	90610392.0
26	0.055968123888219395	0.19787022859233339	0.0699576902162856	A	1.0	not sig	-0.9097869946224294	0.11777298385637198	not sig	chr5	90610278.0	90610392.0
27	0.02431774989609259	0.200804902137762	0.07099525399855627	G	1.0	not sig	-0.9097869946224294	0.11777298385637198	not sig	chr5	90610278.0	90610392.0
28	-0.15554316459413023	0.22086422970662667	0.07808729727354952	T	1.0	not sig	-0.9097869946224294	0.11777298385637198	not sig	chr5	90610278.0	90610392.0
29	-0.18803735948322747	0.16330130771137574	0.057735731029672416	G	1.0	not sig	-0.9097869946224294	0.11777298385637198	not sig	chr5	90610278.0	90610392.0
30	-0.06975011623901052	0.15404017084965246	0.0544614246914618	T	1.0	not sig	-0.9097869946224294	0.11777298385637198	not sig	chr5	90610278.0	90610392.0
31	-0.21787660265099232	0.14882676077534107	0.05261820588313587	G	1.0	not sig	-0.9097869946224294	0.11777298385637198	not sig	chr5	90610278.0	90610392.0
32	-0.3921543416652391	0.12361389644261342	0.043704112211731795	T	0.00033660609560979394	sig	-0.9097869946224294	0.11777298385637198	not sig	chr5	90610278.0	90610392.0
33	-0.3269906642588094	0.2455326298492124	0.08680889378447229	C	1.0	not sig	-0.9097869946224294	0.11777298385637198	not sig	chr5	90610278.0	90610392.0
34	-0.37340176587047924	0.20644825143970497	0.0729904792785604	A	1.0	not sig	-0.9097869946224294	0.11777298385637198	not sig	chr5	90610278.0	90610392.0
35	-0.31003475980833267	0.1689616268949446	0.05973695606886333	T	0.11885074005521576	not sig	-0.9097869946224294	0.11777298385637198	not sig	chr5	90610278.0	90610392.0
36	-0.11112527053369173	0.11686474549726819	0.04131792701137919	A	1.0	not sig	-0.9097869946224294	0.11777298385637198	not sig	chr5	90610278.0	90610392.0
37	0.17223917244368847	0.14353284248774537	0.050746523123032676	T	1.0	not sig	-0.9097869946224294	0.11777298385637198	not sig	chr5	90610278.0	90610392.0
38	-0.0565667715475409	0.1432235165138863	0.05063715987617623	C	1.0	not sig	-0.9097869946224294	0.11777298385637198	not sig	chr5	90610278.0	90610392.0
39	0.04054995867910298	0.15837289558418913	0.05599327421186458	A	1.0	not sig	-0.9097869946224294	0.11777298385637198	not sig	chr5	90610278.0	90610392.0
40	-0.04803745973939187	0.14347345749342694	0.05072552735694103	G	1.0	not sig	-0.9097869946224294	0.11777298385637198	not sig	chr5	90610278.0	90610392.0
41	-0.03448373530703189	0.26452093636191004	0.09352227393366089	A	1.0	not sig	-0.9097869946224294	0.11777298385637198	not sig	chr5	90610278.0	90610392.0
42	-0.07300151831609243	0.16507721593297706	0.058363609402802025	G	1.0	not sig	-0.9097869946224294	0.11777298385637198	not sig	chr5	90610278.0	90610392.0
43	-0.148574206488862	0.13510942452587224	0.047768395142228144	A	1.0	not sig	-0.9097869946224294	0.11777298385637198	not sig	chr5	90610278.0	90610392.0
44	-0.27201180159942656	0.18941334247257366	0.06696772945478337	T	1.0	not sig	-0.9097869946224294	0.11777298385637198	not sig	chr5	90610278.0	90610392.0
45	-0.27201180159942656	0.18941334247257366	0.06696772945478337	T	1.0	not sig	-0.9097869946224294	0.11777298385637198	not sig	chr5	90610278.0	90610392.0
46	-0.033688130983642664	0.17904192487271323	0.06330087959709395	G	1.0	not sig	-0.9097869946224294	0.11777298385637198	not sig	chr5	90610278.0	90610392.0
47	-0.21604273125064738	0.218975673546728	0.07741959183989153	C	1.0	not sig	-0.9097869946224294	0.11777298385637198	not sig	chr5	90610278.0	90610392.0
48	-0.21604273125064738	0.218975673546728	0.07741959183989153	C	1.0	not sig	-0.9097869946224294	0.11777298385637198	not sig	chr5	90610278.0	90610392.0
49	-0.250169938357823	0.1988267745447506	0.07029588028102098	A	1.0	not sig	-0.9097869946224294	0.11777298385637198	not sig	chr5	90610278.0	90610392.0
50	-0.308598445758383	0.1876652338194979	0.06634967971336299	C	1.0	not sig	-0.9097869946224294	0.11777298385637198	not sig	chr5	90610278.0	90610392.0
51	0.6300322179593296	0.1259277751071199	0.04452219185898949	A	3.894744641123387e-18	sig	-0.9097869946224294	0.11777298385637198	not sig	chr5	90610278.0	90610392.0
52	-0.21140583938417012	0.21078113894992545	0.07452238634885809	G	1.0	not sig	-0.9097869946224294	0.11777298385637198	not sig	chr5	90610278.0	90610392.0
53	-0.33987307845224835	0.31973811974646665	0.11304449633828145	A	1.0	not sig	-0.9097869946224294	0.11777298385637198	not sig	chr5	90610278.0	90610392.0
54	-0.12253125024111143	0.12556745200964659	0.04439479840616874	C	1.0	not sig	-0.9097869946224294	0.11777298385637198	not sig	chr5	90610278.0	90610392.0
55	-0.16446612430123597	0.20814944993976223	0.07359194377632783	A	1.0	not sig	-0.9097869946224294	0.11777298385637198	not sig	chr5	90610278.0	90610392.0
56	-0.22597757071851637	0.05285278260158771	0.018686280491080523	C	1.0	not sig	-0.9097869946224294	0.11777298385637198	not sig	chr5	90610278.0	90610392.0
57	-0.22597757071851637	0.05285278260158771	0.018686280491080523	C	1.0	not sig	-0.9097869946224294	0.11777298385637198	not sig	chr5	90610278.0	90610392.0
58	-0.22597757071851637	0.05285278260158771	0.018686280491080523	C	1.0	not sig	-0.9097869946224294	0.11777298385637198	not sig	chr5	90610278.0	90610392.0
59	-0.13893002210662816	0.13994172467986576	0.04947687124603695	A	1.0	not sig	-0.9097869946224294	0.11777298385637198	not sig	chr5	90610278.0	90610392.0
60	-0.06699920466618689	0.14704972553880222	0.05198992905005384	G	1.0	not sig	-0.9097869946224294	0.11777298385637198	not sig	chr5	90610278.0	90610392.0
61	-0.06699920466618689	0.14704972553880222	0.05198992905005384	G	1.0	not sig	-0.9097869946224294	0.11777298385637198	not sig	chr5	90610278.0	90610392.0
62	-0.06699920466618689	0.14704972553880222	0.05198992905005384	G	1.0	not sig	-0.9097869946224294	0.11777298385637198	not sig	chr5	90610278.0	90610392.0
63	0.2071241909754503	0.06280277754740465	0.02220413494056004	C	1.0	not sig	-0.9097869946224294	0.11777298385637198	not sig	chr5	90610278.0	90610392.0
64	0.15989431914848276	0.10196672194453656	0.03605068027117247	A	1.0	not sig	-0.9097869946224294	0.11777298385637198	not sig	chr5	90610278.0	90610392.0
65	0.15989431914848276	0.10196672194453656	0.03605068027117247	A	1.0	not sig	-0.9097869946224294	0.11777298385637198	not sig	chr5	90610278.0	90610392.0
66	0.021039908916154856	0.2103268952469263	0.0743617869475071	T	1.0	not sig	-0.9097869946224294	0.11777298385637198	not sig	chr5	90610278.0	90610392.0
67	-0.0731441358074039	0.1372215494266766	0.048515144062264016	G	1.0	not sig	-0.9097869946224294	0.11777298385637198	not sig	chr5	90610278.0	90610392.0
68	-0.415384915378503	0.18429119901145308	0.06515677826699902	T	0.07865155854802311	not sig	-0.9097869946224294	0.11777298385637198	not sig	chr5	90610278.0	90610392.0
69	-0.26109607890747644	0.1390582180825845	0.04916450449295664	G	1.0	not sig	-0.9097869946224294	0.11777298385637198	not sig	chr5	90610278.0	90610392.0
70	-0.052391534536358336	0.12508602906233812	0.04422458969083842	A	1.0	not sig	-0.9097869946224294	0.11777298385637198	not sig	chr5	90610278.0	90610392.0
71	-0.6596335327485505	0.21349563298799204	0.07548210491976176	T	1.4298123650500884e-07	sig	-0.9097869946224294	0.11777298385637198	not sig	chr5	90610278.0	90610392.0
72	-0.6596335327485505	0.21349563298799204	0.07548210491976176	T	1.4298123650500884e-07	sig	-0.9097869946224294	0.11777298385637198	not sig	chr5	90610278.0	90610392.0
73	-0.6596335327485505	0.21349563298799204	0.07548210491976176	T	1.4298123650500884e-07	sig	-0.9097869946224294	0.11777298385637198	not sig	chr5	90610278.0	90610392.0
74	-0.8281228674514973	0.23779762684861752	0.08407415724736284	G	3.526736458513648e-18	sig	-0.9097869946224294	0.11777298385637198	not sig	chr5	90610278.0	90610392.0
75	-0.18839075511979023	0.28721724443398033	0.10154663060649083	T	1.0	not sig	-0.9097869946224294	0.11777298385637198	not sig	chr5	90610278.0	90610392.0
76	-0.37352823039714644	0.1750202999181394	0.06187902045870985	C	0.0031931143326929395	sig	-0.9097869946224294	0.11777298385637198	not sig	chr5	90610278.0	90610392.0
77	-0.268223567423536	0.23101762438666587	0.08167706438870907	A	1.0	not sig	-0.9097869946224294	0.11777298385637198	not sig	chr5	90610278.0	90610392.0
78	-0.2239745776483567	0.19904621788354887	0.07037346521749623	C	1.0	not sig	-0.9097869946224294	0.11777298385637198	not sig	chr5	90610278.0	90610392.0
79	-0.2804327222402241	0.192829348408784	0.06817546993581727	T	1.0	not sig	-0.9097869946224294	0.11777298385637198	not sig	chr5	90610278.0	90610392.0
80	-0.2804327222402241	0.192829348408784	0.06817546993581727	T	1.0	not sig	-0.9097869946224294	0.11777298385637198	not sig	chr5	90610278.0	90610392.0
81	-0.046492143705096384	0.25810093738485973	0.0912524615277194	A	1.0	not sig	-0.9097869946224294	0.11777298385637198	not sig	chr5	90610278.0	90610392.0
82	-0.046492143705096384	0.25810093738485973	0.0912524615277194	A	1.0	not sig	-0.9097869946224294	0.11777298385637198	not sig	chr5	90610278.0	90610392.0
83	-0.046492143705096384	0.25810093738485973	0.0912524615277194	A	1.0	not sig	-0.9097869946224294	0.11777298385637198	not sig	chr5	90610278.0	90610392.0
84	0.049028451093311054	0.16399716786230603	0.05798175474541256	G	1.0	not sig	-0.9097869946224294	0.11777298385637198	not sig	chr5	90610278.0	90610392.0
85	-0.12147570043192717	0.19774968401577922	0.06991507127252725	A	1.0	not sig	-0.9097869946224294	0.11777298385637198	not sig	chr5	90610278.0	90610392.0
86	-0.1475064290108288	0.11484295109256694	0.04060311474451455	G	1.0	not sig	-0.9097869946224294	0.11777298385637198	not sig	chr5	90610278.0	90610392.0
87	-0.1475064290108288	0.11484295109256694	0.04060311474451455	G	1.0	not sig	-0.9097869946224294	0.11777298385637198	not sig	chr5	90610278.0	90610392.0
88	-0.31321103667043526	0.14505962088116484	0.05128632080071068	A	0.4278879505626801	not sig	-0.9097869946224294	0.11777298385637198	not sig	chr5	90610278.0	90610392.0
89	-0.28876906463814195	0.24447697676674185	0.08643566405787459	C	1.0	not sig	-0.9097869946224294	0.11777298385637198	not sig	chr5	90610278.0	90610392.0
90	0.009030266750086058	0.14875075362489348	0.052591333297385794	G	1.0	not sig	-0.9097869946224294	0.11777298385637198	not sig	chr5	90610278.0	90610392.0
91	0.009030266750086058	0.14875075362489348	0.052591333297385794	G	1.0	not sig	-0.9097869946224294	0.11777298385637198	not sig	chr5	90610278.0	90610392.0
92	-0.34581379657796896	0.16849122834724464	0.05957064506739386	C	1.0	not sig	-0.9097869946224294	0.11777298385637198	not sig	chr5	90610278.0	90610392.0
93	-0.31510747864684924	0.2677410984625812	0.09466077316261313	A	1.0	not sig	-0.9097869946224294	0.11777298385637198	not sig	chr5	90610278.0	90610392.0
94	-0.19564017867777916	0.14454951555895149	0.051105971334482476	G	1.0	not sig	-0.9097869946224294	0.11777298385637198	not sig	chr5	90610278.0	90610392.0
95	0.01777833509365015	0.16369979141882865	0.057876616295538565	A	1.0	not sig	-0.9097869946224294	0.11777298385637198	not sig	chr5	90610278.0	90610392.0
96	-0.2481932896595751	0.19886341099391147	0.07030883322184112	T	1.0	not sig	-0.9097869946224294	0.11777298385637198	not sig	chr5	90610278.0	90610392.0
97	-0.2513101227136351	0.08974975833432515	0.03173133136402759	C	1.0	not sig	-0.9097869946224294	0.11777298385637198	not sig	chr5	90610278.0	90610392.0
98	-0.01611930014147797	0.156493491523858	0.05532880453403974	A	1.0	not sig	-0.9097869946224294	0.11777298385637198	not sig	chr5	90610278.0	90610392.0
99	-0.01611930014147797	0.156493491523858	0.05532880453403974	A	1.0	not sig	-0.9097869946224294	0.11777298385637198	not sig	chr5	90610278.0	90610392.0
100	0.27640593165509636	0.13249835004565022	0.04684524090665408	G	1.0	not sig	-0.9097869946224294	0.11777298385637198	not sig	chr5	90610278.0	90610392.0
101	0.164477620318476	0.18725393837844076	0.06620426481564168	A	1.0	not sig	-0.9097869946224294	0.11777298385637198	not sig	chr5	90610278.0	90610392.0
102	0.08091812141571397	0.22973486199860205	0.08122353939708359	G	1.0	not sig	-0.9097869946224294	0.11777298385637198	not sig	chr5	90610278.0	90610392.0
103	0.18387328923992768	0.14161174304322727	0.050067311900756445	C	1.0	not sig	-0.9097869946224294	0.11777298385637198	not sig	chr5	90610278.0	90610392.0
104	0.06205757047613941	0.29186095998872297	0.10318843198582081	A	1.0	not sig	-0.9097869946224294	0.11777298385637198	not sig	chr5	90610278.0	90610392.0
