## Supplementary material for "High-throughput functional analysis of IncRNA core promoters elucidatesrules governing tissue-specificity": LUCAT1__p1__tile2.chr5:90610184-90610298.minus.av.log2FC.HepG2.txt

delpos	mean.log2FC	sd	se	seq	padj	sig	wt_activ	wt_l2fc	wt_class	tile_chr	tile_start	tile_end
11	0.29395164837325816	0.10826716793306443	0.03827822431266629	T	2.3680836185707697e-06	sig	2.0449295103509324	3.072489488829734	sig active	chr5	90610184.0	90610298.0
12	0.572457069530172	0.1254568801387259	0.04435570534630049	C	2.853726514147158e-20	sig	2.0449295103509324	3.072489488829734	sig active	chr5	90610184.0	90610298.0
13	-0.2905276222230997	0.10826967659897566	0.03827911126000507	T	0.001310835059176114	sig	2.0449295103509324	3.072489488829734	sig active	chr5	90610184.0	90610298.0
14	-0.33573803585105355	0.1328483518486358	0.046968985230813394	C	0.001736224392730335	sig	2.0449295103509324	3.072489488829734	sig active	chr5	90610184.0	90610298.0
15	-0.470326411096717	0.12503544954058174	0.04420670712942686	A	5.049510334009173e-13	sig	2.0449295103509324	3.072489488829734	sig active	chr5	90610184.0	90610298.0
16	-0.01045528499176221	0.09570597699244875	0.0338371726657221	T	1.0	not sig	2.0449295103509324	3.072489488829734	sig active	chr5	90610184.0	90610298.0
17	0.17399507452397944	0.12118868715908801	0.0428466712466431	C	1.0	not sig	2.0449295103509324	3.072489488829734	sig active	chr5	90610184.0	90610298.0
18	0.17399507452397944	0.12118868715908801	0.0428466712466431	C	1.0	not sig	2.0449295103509324	3.072489488829734	sig active	chr5	90610184.0	90610298.0
19	-0.23730681586906083	0.13393504160443695	0.047353188078499864	T	1.0	not sig	2.0449295103509324	3.072489488829734	sig active	chr5	90610184.0	90610298.0
20	-0.14575412880045224	0.08690139469756661	0.030724282742609015	C	1.0	not sig	2.0449295103509324	3.072489488829734	sig active	chr5	90610184.0	90610298.0
21	-0.14575412880045224	0.08690139469756661	0.030724282742609015	C	1.0	not sig	2.0449295103509324	3.072489488829734	sig active	chr5	90610184.0	90610298.0
22	-0.1261406043748672	0.10202418961715168	0.03607099816167505	G	1.0	not sig	2.0449295103509324	3.072489488829734	sig active	chr5	90610184.0	90610298.0
23	-0.1261406043748672	0.10202418961715168	0.03607099816167505	G	1.0	not sig	2.0449295103509324	3.072489488829734	sig active	chr5	90610184.0	90610298.0
24	-0.017641019630465687	0.09165022772174712	0.032403248759669344	C	1.0	not sig	2.0449295103509324	3.072489488829734	sig active	chr5	90610184.0	90610298.0
25	-0.7587098585680474	0.14911844082488634	0.05272133035362102	T	2.6686463299446575e-37	sig	2.0449295103509324	3.072489488829734	sig active	chr5	90610184.0	90610298.0
26	-1.8819213674940092	0.17500572852017723	0.061873868691554645	G	4.4222798250420075e-84	sig	2.0449295103509324	3.072489488829734	sig active	chr5	90610184.0	90610298.0
27	-1.464219341072847	0.2202317519930596	0.07786368263344319	C	9.147337794577018e-67	sig	2.0449295103509324	3.072489488829734	sig active	chr5	90610184.0	90610298.0
28	-3.2863411147136645	0.18679986449134198	0.06604372545327804	T	1.2733744056869033e-92	sig	2.0449295103509324	3.072489488829734	sig active	chr5	90610184.0	90610298.0
29	-3.3473661663428267	0.3363421675107549	0.11891491372291824	G	1.8751754413099624e-89	sig	2.0449295103509324	3.072489488829734	sig active	chr5	90610184.0	90610298.0
30	-2.862016527358888	0.23692553303487993	0.08376582552260048	A	4.2789375130488604e-90	sig	2.0449295103509324	3.072489488829734	sig active	chr5	90610184.0	90610298.0
31	-3.138948686544479	0.31512683580050954	0.11141416126419999	G	8.227733095683198e-92	sig	2.0449295103509324	3.072489488829734	sig active	chr5	90610184.0	90610298.0
32	-3.5720261067032917	0.1921105719560201	0.067921344083864	T	2.138195995508775e-87	sig	2.0449295103509324	3.072489488829734	sig active	chr5	90610184.0	90610298.0
33	-3.145307108737013	0.25198788385774096	0.08909117072632838	C	4.980165992719697e-82	sig	2.0449295103509324	3.072489488829734	sig active	chr5	90610184.0	90610298.0
34	-2.9305853963360313	0.3125640603775174	0.110508083324072	A	4.965422959471746e-76	sig	2.0449295103509324	3.072489488829734	sig active	chr5	90610184.0	90610298.0
35	-2.0625892803144352	0.1519443946052731	0.05372045589433663	T	4.083957433275494e-90	sig	2.0449295103509324	3.072489488829734	sig active	chr5	90610184.0	90610298.0
36	-1.343392332693391	0.21331107264619104	0.07541685298514897	C	5.094562534319156e-71	sig	2.0449295103509324	3.072489488829734	sig active	chr5	90610184.0	90610298.0
37	-1.343392332693391	0.21331107264619104	0.07541685298514897	C	5.094562534319156e-71	sig	2.0449295103509324	3.072489488829734	sig active	chr5	90610184.0	90610298.0
38	-1.2491803127646308	0.2495460017128398	0.0882278350145694	T	8.039120175923748e-64	sig	2.0449295103509324	3.072489488829734	sig active	chr5	90610184.0	90610298.0
39	-0.6778057328922544	0.16396681338822253	0.057971022818180666	G	1.1256159286911671e-34	sig	2.0449295103509324	3.072489488829734	sig active	chr5	90610184.0	90610298.0
40	-0.2884241371156565	0.09919865498788878	0.03507202081326045	C	7.0584684499555096e-06	sig	2.0449295103509324	3.072489488829734	sig active	chr5	90610184.0	90610298.0
41	-1.5077837123231372	0.16333786203447603	0.05774865493454536	T	2.7617112360036755e-72	sig	2.0449295103509324	3.072489488829734	sig active	chr5	90610184.0	90610298.0
42	-1.0537846044652157	0.18629357418895925	0.06586472480024613	C	5.7201765531133866e-55	sig	2.0449295103509324	3.072489488829734	sig active	chr5	90610184.0	90610298.0
43	-0.5835954857978607	0.2359580591593525	0.08342377185359735	T	2.7768126235729373e-14	sig	2.0449295103509324	3.072489488829734	sig active	chr5	90610184.0	90610298.0
44	-0.6892260678470575	0.1629747090162474	0.057620260953646446	G	8.512915786954641e-31	sig	2.0449295103509324	3.072489488829734	sig active	chr5	90610184.0	90610298.0
45	-0.6892260678470575	0.1629747090162474	0.057620260953646446	G	8.512915786954641e-31	sig	2.0449295103509324	3.072489488829734	sig active	chr5	90610184.0	90610298.0
46	-0.5244255038325166	0.08880789480194354	0.03139833231867791	C	4.429638037114439e-19	sig	2.0449295103509324	3.072489488829734	sig active	chr5	90610184.0	90610298.0
47	-0.1711711350824871	0.10244979989771125	0.03622147411943824	A	1.0	not sig	2.0449295103509324	3.072489488829734	sig active	chr5	90610184.0	90610298.0
48	-0.014922322932890503	0.09524430694941304	0.033673947656671484	G	1.0	not sig	2.0449295103509324	3.072489488829734	sig active	chr5	90610184.0	90610298.0
49	0.2966972054151183	0.12136403897212708	0.04290866747468974	T	1.0	not sig	2.0449295103509324	3.072489488829734	sig active	chr5	90610184.0	90610298.0
50	0.2966972054151183	0.12136403897212708	0.04290866747468974	T	1.0	not sig	2.0449295103509324	3.072489488829734	sig active	chr5	90610184.0	90610298.0
51	0.14930739062307136	0.1392557536388505	0.04923434385863722	A	1.0	not sig	2.0449295103509324	3.072489488829734	sig active	chr5	90610184.0	90610298.0
52	-0.43430119912746523	0.168742232426684	0.05965938841073239	T	4.4583004873591796e-11	sig	2.0449295103509324	3.072489488829734	sig active	chr5	90610184.0	90610298.0
53	-0.43430119912746523	0.168742232426684	0.05965938841073239	T	4.4583004873591796e-11	sig	2.0449295103509324	3.072489488829734	sig active	chr5	90610184.0	90610298.0
54	-0.43430119912746523	0.168742232426684	0.05965938841073239	T	4.4583004873591796e-11	sig	2.0449295103509324	3.072489488829734	sig active	chr5	90610184.0	90610298.0
55	-0.013979508181598654	0.04938194596268892	0.01745915442920249	A	1.0	not sig	2.0449295103509324	3.072489488829734	sig active	chr5	90610184.0	90610298.0
56	-0.013979508181598654	0.04938194596268892	0.01745915442920249	A	1.0	not sig	2.0449295103509324	3.072489488829734	sig active	chr5	90610184.0	90610298.0
57	-0.013979508181598654	0.04938194596268892	0.01745915442920249	A	1.0	not sig	2.0449295103509324	3.072489488829734	sig active	chr5	90610184.0	90610298.0
58	-0.0009019085652928749	0.0866093643255707	0.03062103441443365	C	1.0	not sig	2.0449295103509324	3.072489488829734	sig active	chr5	90610184.0	90610298.0
59	0.2261349618483452	0.13580280776208561	0.04801354313637192	A	1.0	not sig	2.0449295103509324	3.072489488829734	sig active	chr5	90610184.0	90610298.0
60	-0.34253796726296837	0.2081945553067555	0.07360789093176226	G	6.730279120286815e-06	sig	2.0449295103509324	3.072489488829734	sig active	chr5	90610184.0	90610298.0
61	0.09083457231213918	0.10203078438555595	0.036073329764404555	A	1.0	not sig	2.0449295103509324	3.072489488829734	sig active	chr5	90610184.0	90610298.0
62	0.09083457231213918	0.10203078438555595	0.036073329764404555	A	1.0	not sig	2.0449295103509324	3.072489488829734	sig active	chr5	90610184.0	90610298.0
63	-0.036598894207354876	0.06831239215722461	0.02415207786672412	G	1.0	not sig	2.0449295103509324	3.072489488829734	sig active	chr5	90610184.0	90610298.0
64	-0.036598894207354876	0.06831239215722461	0.02415207786672412	G	1.0	not sig	2.0449295103509324	3.072489488829734	sig active	chr5	90610184.0	90610298.0
65	-0.041804514907761436	0.10355372145005129	0.036611769327217054	C	1.0	not sig	2.0449295103509324	3.072489488829734	sig active	chr5	90610184.0	90610298.0
66	0.05149792727644065	0.06743698341187596	0.023842574136651102	T	1.0	not sig	2.0449295103509324	3.072489488829734	sig active	chr5	90610184.0	90610298.0
67	-0.07379634489132317	0.11606683606504024	0.04103582342622864	C	1.0	not sig	2.0449295103509324	3.072489488829734	sig active	chr5	90610184.0	90610298.0
68	-0.07379634489132317	0.11606683606504024	0.04103582342622864	C	1.0	not sig	2.0449295103509324	3.072489488829734	sig active	chr5	90610184.0	90610298.0
69	-0.053939380636343764	0.07551834419675595	0.02669976664275294	A	1.0	not sig	2.0449295103509324	3.072489488829734	sig active	chr5	90610184.0	90610298.0
70	-0.38804965969243665	0.08054249386291339	0.02847607179207097	G	3.362056773095119e-10	sig	2.0449295103509324	3.072489488829734	sig active	chr5	90610184.0	90610298.0
71	-0.38804965969243665	0.08054249386291339	0.02847607179207097	G	3.362056773095119e-10	sig	2.0449295103509324	3.072489488829734	sig active	chr5	90610184.0	90610298.0
72	-0.025464571350854975	0.11147669625781705	0.039412963934087726	A	1.0	not sig	2.0449295103509324	3.072489488829734	sig active	chr5	90610184.0	90610298.0
73	-0.21276698261400087	0.1603524839859577	0.056693164403288976	G	1.0	not sig	2.0449295103509324	3.072489488829734	sig active	chr5	90610184.0	90610298.0
74	-0.08774678793838028	0.10801026505517015	0.038187395429133596	A	1.0	not sig	2.0449295103509324	3.072489488829734	sig active	chr5	90610184.0	90610298.0
75	-0.2805478513974745	0.16294331875383125	0.05760916281993761	C	0.00020174876255919425	sig	2.0449295103509324	3.072489488829734	sig active	chr5	90610184.0	90610298.0
76	0.0017393154643955966	0.13090643048738018	0.046282412349275964	A	1.0	not sig	2.0449295103509324	3.072489488829734	sig active	chr5	90610184.0	90610298.0
77	-0.4418511450695197	0.12212785560409571	0.043178717434713784	T	2.1877493826587997e-10	sig	2.0449295103509324	3.072489488829734	sig active	chr5	90610184.0	90610298.0
78	-0.44353293941512995	0.16751889354404256	0.05922687280092992	A	6.6562963317219125e-15	sig	2.0449295103509324	3.072489488829734	sig active	chr5	90610184.0	90610298.0
79	0.1351259933672706	0.12717143157021163	0.04496189081824881	C	1.0	not sig	2.0449295103509324	3.072489488829734	sig active	chr5	90610184.0	90610298.0
80	0.07350142346781705	0.12811909090610854	0.045296938989582536	A	1.0	not sig	2.0449295103509324	3.072489488829734	sig active	chr5	90610184.0	90610298.0
81	0.07350142346781705	0.12811909090610854	0.045296938989582536	A	1.0	not sig	2.0449295103509324	3.072489488829734	sig active	chr5	90610184.0	90610298.0
82	0.05977966526214634	0.10247719621680702	0.03623116018094433	T	1.0	not sig	2.0449295103509324	3.072489488829734	sig active	chr5	90610184.0	90610298.0
83	-0.4019266209987564	0.12769776851513617	0.04514797902972139	C	3.7015872119664074e-08	sig	2.0449295103509324	3.072489488829734	sig active	chr5	90610184.0	90610298.0
84	0.043439425037163554	0.14922658701756011	0.05275956580672058	A	1.0	not sig	2.0449295103509324	3.072489488829734	sig active	chr5	90610184.0	90610298.0
85	0.043439425037163554	0.14922658701756011	0.05275956580672058	A	1.0	not sig	2.0449295103509324	3.072489488829734	sig active	chr5	90610184.0	90610298.0
86	-0.04738721768646975	0.10879447211304702	0.03846465449337314	C	1.0	not sig	2.0449295103509324	3.072489488829734	sig active	chr5	90610184.0	90610298.0
87	-0.22963912103073555	0.05783402871634783	0.020447416944333534	A	1.0	not sig	2.0449295103509324	3.072489488829734	sig active	chr5	90610184.0	90610298.0
88	-0.3250388910087097	0.11476089946115055	0.04057410511202358	C	3.182232409372063e-07	sig	2.0449295103509324	3.072489488829734	sig active	chr5	90610184.0	90610298.0
89	-0.1064311019614396	0.0890071298729335	0.031468772553551495	T	1.0	not sig	2.0449295103509324	3.072489488829734	sig active	chr5	90610184.0	90610298.0
90	0.047159621720824274	0.08457080117040862	0.02990029349898757	C	1.0	not sig	2.0449295103509324	3.072489488829734	sig active	chr5	90610184.0	90610298.0
91	0.047159621720824274	0.08457080117040862	0.02990029349898757	C	1.0	not sig	2.0449295103509324	3.072489488829734	sig active	chr5	90610184.0	90610298.0
92	-0.011855627501093396	0.07989483453219912	0.02824708963974757	A	1.0	not sig	2.0449295103509324	3.072489488829734	sig active	chr5	90610184.0	90610298.0
93	-0.13430196571357375	0.1714771149706177	0.06062631540701451	C	1.0	not sig	2.0449295103509324	3.072489488829734	sig active	chr5	90610184.0	90610298.0
94	-0.10275918257339944	0.14440287835129006	0.05105412725252665	T	1.0	not sig	2.0449295103509324	3.072489488829734	sig active	chr5	90610184.0	90610298.0
95	-0.04078017000927933	0.03182735169763142	0.011252668106302176	C	1.0	not sig	2.0449295103509324	3.072489488829734	sig active	chr5	90610184.0	90610298.0
96	-0.16106261281475037	0.14824270583315133	0.05241171127803193	A	1.0	not sig	2.0449295103509324	3.072489488829734	sig active	chr5	90610184.0	90610298.0
97	-0.2606188237660806	0.11108465177225334	0.039274355276953284	G	0.009728257538272328	sig	2.0449295103509324	3.072489488829734	sig active	chr5	90610184.0	90610298.0
98	-0.12254449265777403	0.12183632063595054	0.04307564425824956	A	1.0	not sig	2.0449295103509324	3.072489488829734	sig active	chr5	90610184.0	90610298.0
99	-0.09939282694445212	0.07234598964095189	0.0255781699333844	C	1.0	not sig	2.0449295103509324	3.072489488829734	sig active	chr5	90610184.0	90610298.0
100	1.812990294267211	0.4415471818591419	0.15611050325320447	A	2.204380805192363e-84	sig	2.0449295103509324	3.072489488829734	sig active	chr5	90610184.0	90610298.0
101	1.812990294267211	0.4415471818591419	0.15611050325320447	A	2.204380805192363e-84	sig	2.0449295103509324	3.072489488829734	sig active	chr5	90610184.0	90610298.0
102	1.017262603953179	0.3360891019776947	0.1188254415456625	T	2.4637117896928683e-62	sig	2.0449295103509324	3.072489488829734	sig active	chr5	90610184.0	90610298.0
103	-0.12021330510573866	0.14317218959499792	0.05061901306997454	G	1.0	not sig	2.0449295103509324	3.072489488829734	sig active	chr5	90610184.0	90610298.0
104	0.027265629850178746	0.12439915176576531	0.04398174189371356	C	1.0	not sig	2.0449295103509324	3.072489488829734	sig active	chr5	90610184.0	90610298.0
