## Supplementary material for "High-throughput functional analysis of IncRNA core promoters elucidatesrules governing tissue-specificity": MALAT1__p1__tile1.chr11:65266377-65266491.plus.av.log2FC.HepG2.txt

delpos	mean.log2FC	sd	se	seq	padj	sig	wt_activ	wt_l2fc	wt_class	tile_chr	tile_start	tile_end
11	0.12564836276018754	0.11498606017380364	0.040653711445410474	A	1.0	not sig	1.299850718095123	2.3274106965739243	sig active	chr11	65266377.0	65266491.0
12	0.12564836276018754	0.11498606017380364	0.040653711445410474	A	1.0	not sig	1.299850718095123	2.3274106965739243	sig active	chr11	65266377.0	65266491.0
13	0.12564836276018754	0.11498606017380364	0.040653711445410474	A	1.0	not sig	1.299850718095123	2.3274106965739243	sig active	chr11	65266377.0	65266491.0
14	-0.199704655850467	0.08123673550553388	0.02872152327871049	C	1.0	not sig	1.299850718095123	2.3274106965739243	sig active	chr11	65266377.0	65266491.0
15	0.09546852980783688	0.08815125756449427	0.031166175996987917	T	1.0	not sig	1.299850718095123	2.3274106965739243	sig active	chr11	65266377.0	65266491.0
16	-0.03774918511510089	0.11895046927053388	0.04205534172325827	A	1.0	not sig	1.299850718095123	2.3274106965739243	sig active	chr11	65266377.0	65266491.0
17	0.060711759386829295	0.09658902647253231	0.034149377803467273	G	1.0	not sig	1.299850718095123	2.3274106965739243	sig active	chr11	65266377.0	65266491.0
18	-0.008137870594518148	0.17091397232922692	0.060427214416763145	A	1.0	not sig	1.299850718095123	2.3274106965739243	sig active	chr11	65266377.0	65266491.0
19	-0.008137870594518148	0.17091397232922692	0.060427214416763145	A	1.0	not sig	1.299850718095123	2.3274106965739243	sig active	chr11	65266377.0	65266491.0
20	0.12728526315510902	0.11244677805597993	0.039755939642981034	C	1.0	not sig	1.299850718095123	2.3274106965739243	sig active	chr11	65266377.0	65266491.0
21	0.12728526315510902	0.11244677805597993	0.039755939642981034	C	1.0	not sig	1.299850718095123	2.3274106965739243	sig active	chr11	65266377.0	65266491.0
22	-0.08827396673141327	0.0977303634198456	0.03455290135099926	T	1.0	not sig	1.299850718095123	2.3274106965739243	sig active	chr11	65266377.0	65266491.0
23	-0.2586908327218873	0.1126452622147264	0.039826114390284904	A	0.06591734774424418	not sig	1.299850718095123	2.3274106965739243	sig active	chr11	65266377.0	65266491.0
24	-0.22025644505661773	0.12314615306680474	0.04353873995528709	T	1.0	not sig	1.299850718095123	2.3274106965739243	sig active	chr11	65266377.0	65266491.0
25	-0.22025644505661773	0.12314615306680474	0.04353873995528709	T	1.0	not sig	1.299850718095123	2.3274106965739243	sig active	chr11	65266377.0	65266491.0
26	-0.22025644505661773	0.12314615306680474	0.04353873995528709	T	1.0	not sig	1.299850718095123	2.3274106965739243	sig active	chr11	65266377.0	65266491.0
27	-0.22025644505661773	0.12314615306680474	0.04353873995528709	T	1.0	not sig	1.299850718095123	2.3274106965739243	sig active	chr11	65266377.0	65266491.0
28	-0.22025644505661773	0.12314615306680474	0.04353873995528709	T	1.0	not sig	1.299850718095123	2.3274106965739243	sig active	chr11	65266377.0	65266491.0
29	-0.0882276373044289	0.11161363997774708	0.03946138085058944	A	1.0	not sig	1.299850718095123	2.3274106965739243	sig active	chr11	65266377.0	65266491.0
30	-0.0882276373044289	0.11161363997774708	0.03946138085058944	A	1.0	not sig	1.299850718095123	2.3274106965739243	sig active	chr11	65266377.0	65266491.0
31	-0.21582935227521602	0.10707123146171292	0.03785539691828581	C	1.0	not sig	1.299850718095123	2.3274106965739243	sig active	chr11	65266377.0	65266491.0
32	-0.21582935227521602	0.10707123146171292	0.03785539691828581	C	1.0	not sig	1.299850718095123	2.3274106965739243	sig active	chr11	65266377.0	65266491.0
33	-0.2953833921726053	0.11292682738008065	0.039925662709168856	G	0.003512347277452114	sig	1.299850718095123	2.3274106965739243	sig active	chr11	65266377.0	65266491.0
34	-0.06474471645872437	0.10353898769797774	0.03660656015921529	A	1.0	not sig	1.299850718095123	2.3274106965739243	sig active	chr11	65266377.0	65266491.0
35	-0.06474471645872437	0.10353898769797774	0.03660656015921529	A	1.0	not sig	1.299850718095123	2.3274106965739243	sig active	chr11	65266377.0	65266491.0
36	-1.328129558571527	0.1818546870216015	0.06429534119176583	G	3.321567343299613e-64	sig	1.299850718095123	2.3274106965739243	sig active	chr11	65266377.0	65266491.0
37	-1.3906886852027966	0.21487131500698156	0.07596848196195372	A	4.1258933315774096e-69	sig	1.299850718095123	2.3274106965739243	sig active	chr11	65266377.0	65266491.0
38	-1.3906886852027966	0.21487131500698156	0.07596848196195372	A	4.1258933315774096e-69	sig	1.299850718095123	2.3274106965739243	sig active	chr11	65266377.0	65266491.0
39	-2.0233862327709033	0.24760213083164156	0.08754057287364624	C	1.8673844510452164e-81	sig	1.299850718095123	2.3274106965739243	sig active	chr11	65266377.0	65266491.0
40	-1.8381344994383957	0.16027234675532617	0.05666483161368644	T	8.398410809880026e-83	sig	1.299850718095123	2.3274106965739243	sig active	chr11	65266377.0	65266491.0
41	-0.9154110503040769	0.04256081167139226	0.01504751927282251	A	1.2026109948841523e-35	sig	1.299850718095123	2.3274106965739243	sig active	chr11	65266377.0	65266491.0
42	-0.4568198085001194	0.20375027218731315	0.07203659956612696	C	1.9925838650297936e-12	sig	1.299850718095123	2.3274106965739243	sig active	chr11	65266377.0	65266491.0
43	-0.23110662869627335	0.12929086226199005	0.045711222725454526	T	0.07661908017790006	not sig	1.299850718095123	2.3274106965739243	sig active	chr11	65266377.0	65266491.0
44	-0.23110662869627335	0.12929086226199005	0.045711222725454526	T	0.07661908017790006	not sig	1.299850718095123	2.3274106965739243	sig active	chr11	65266377.0	65266491.0
45	-0.23110662869627335	0.12929086226199005	0.045711222725454526	T	0.07661908017790006	not sig	1.299850718095123	2.3274106965739243	sig active	chr11	65266377.0	65266491.0
46	-0.23110662869627335	0.12929086226199005	0.045711222725454526	T	0.07661908017790006	not sig	1.299850718095123	2.3274106965739243	sig active	chr11	65266377.0	65266491.0
47	-0.23110662869627335	0.12929086226199005	0.045711222725454526	T	0.07661908017790006	not sig	1.299850718095123	2.3274106965739243	sig active	chr11	65266377.0	65266491.0
48	0.16810222950244658	0.06902859120025304	0.02440529246672648	G	1.0	not sig	1.299850718095123	2.3274106965739243	sig active	chr11	65266377.0	65266491.0
49	-0.04461623240671042	0.118908892691813	0.04204064218288223	C	1.0	not sig	1.299850718095123	2.3274106965739243	sig active	chr11	65266377.0	65266491.0
50	-0.04461623240671042	0.118908892691813	0.04204064218288223	C	1.0	not sig	1.299850718095123	2.3274106965739243	sig active	chr11	65266377.0	65266491.0
51	-0.8342621472108237	0.13000839131714767	0.04596490755575469	T	3.5999528598150204e-39	sig	1.299850718095123	2.3274106965739243	sig active	chr11	65266377.0	65266491.0
52	0.22787504722891622	0.10108576922318552	0.03573921644958644	C	0.7988051057388681	not sig	1.299850718095123	2.3274106965739243	sig active	chr11	65266377.0	65266491.0
53	0.22787504722891622	0.10108576922318552	0.03573921644958644	C	0.7988051057388681	not sig	1.299850718095123	2.3274106965739243	sig active	chr11	65266377.0	65266491.0
54	0.22787504722891622	0.10108576922318552	0.03573921644958644	C	0.7988051057388681	not sig	1.299850718095123	2.3274106965739243	sig active	chr11	65266377.0	65266491.0
55	-0.15175726352827285	0.10941695725115833	0.038684736224546316	T	1.0	not sig	1.299850718095123	2.3274106965739243	sig active	chr11	65266377.0	65266491.0
56	-0.2314410225201388	0.07730308869397151	0.027330769111086194	C	1.0	not sig	1.299850718095123	2.3274106965739243	sig active	chr11	65266377.0	65266491.0
57	-0.12817394067266402	0.09355632357250662	0.03307715541050114	A	1.0	not sig	1.299850718095123	2.3274106965739243	sig active	chr11	65266377.0	65266491.0
58	-0.40920557869280644	0.08906718620800122	0.031490005674441296	C	0.0008005730843534296	sig	1.299850718095123	2.3274106965739243	sig active	chr11	65266377.0	65266491.0
59	-0.13538697607948702	0.07991048471227036	0.028252622813975153	A	1.0	not sig	1.299850718095123	2.3274106965739243	sig active	chr11	65266377.0	65266491.0
60	-0.13538697607948702	0.07991048471227036	0.028252622813975153	A	1.0	not sig	1.299850718095123	2.3274106965739243	sig active	chr11	65266377.0	65266491.0
61	-0.13538697607948702	0.07991048471227036	0.028252622813975153	A	1.0	not sig	1.299850718095123	2.3274106965739243	sig active	chr11	65266377.0	65266491.0
62	0.05661889258676309	0.08215210920152846	0.02904515675258927	G	1.0	not sig	1.299850718095123	2.3274106965739243	sig active	chr11	65266377.0	65266491.0
63	0.05661889258676309	0.08215210920152846	0.02904515675258927	G	1.0	not sig	1.299850718095123	2.3274106965739243	sig active	chr11	65266377.0	65266491.0
64	-0.43183324026809394	0.12908718016948217	0.04563921023104523	C	4.81931220009987e-09	sig	1.299850718095123	2.3274106965739243	sig active	chr11	65266377.0	65266491.0
65	-0.15772322117422677	0.1284421273346653	0.045411149614183924	G	1.0	not sig	1.299850718095123	2.3274106965739243	sig active	chr11	65266377.0	65266491.0
66	-0.15772322117422677	0.1284421273346653	0.045411149614183924	G	1.0	not sig	1.299850718095123	2.3274106965739243	sig active	chr11	65266377.0	65266491.0
67	-2.15350101741359	0.18732283521347154	0.06622862352526795	C	1.5760978047321886e-75	sig	1.299850718095123	2.3274106965739243	sig active	chr11	65266377.0	65266491.0
68	-2.462900267694221	0.2661199529651874	0.09408761167536454	G	1.3782788791734308e-90	sig	1.299850718095123	2.3274106965739243	sig active	chr11	65266377.0	65266491.0
69	-2.462900267694221	0.2661199529651874	0.09408761167536454	G	1.3782788791734308e-90	sig	1.299850718095123	2.3274106965739243	sig active	chr11	65266377.0	65266491.0
70	-1.0339610142909794	0.228762159305198	0.08087963706179138	A	5.88285123673937e-42	sig	1.299850718095123	2.3274106965739243	sig active	chr11	65266377.0	65266491.0
71	-1.0339610142909794	0.228762159305198	0.08087963706179138	A	5.88285123673937e-42	sig	1.299850718095123	2.3274106965739243	sig active	chr11	65266377.0	65266491.0
72	-0.7886722020990649	0.1845916362520623	0.06526299887207689	G	1.9911939789767467e-32	sig	1.299850718095123	2.3274106965739243	sig active	chr11	65266377.0	65266491.0
73	-0.7886722020990649	0.1845916362520623	0.06526299887207689	G	1.9911939789767467e-32	sig	1.299850718095123	2.3274106965739243	sig active	chr11	65266377.0	65266491.0
74	-0.9777792181786377	0.15478429653406933	0.05472451285021492	T	1.0520000804662408e-42	sig	1.299850718095123	2.3274106965739243	sig active	chr11	65266377.0	65266491.0
75	-0.877799613475536	0.16829963099116832	0.05950290517252437	G	1.7659614799205488e-33	sig	1.299850718095123	2.3274106965739243	sig active	chr11	65266377.0	65266491.0
76	-0.8502834722105476	0.15356286253243942	0.054292670717552755	A	1.598330083558469e-33	sig	1.299850718095123	2.3274106965739243	sig active	chr11	65266377.0	65266491.0
77	0.44385343655986187	0.11351794508224317	0.04013465437700812	T	1.9850365601699944e-12	sig	1.299850718095123	2.3274106965739243	sig active	chr11	65266377.0	65266491.0
78	-0.36344051373297453	0.11957361455201682	0.042275656850358764	C	2.8405821040399586e-06	sig	1.299850718095123	2.3274106965739243	sig active	chr11	65266377.0	65266491.0
79	-0.15860439480923952	0.04897614503041463	0.017315682133691005	G	1.0	not sig	1.299850718095123	2.3274106965739243	sig active	chr11	65266377.0	65266491.0
80	-0.70932042632241	0.16426554894162482	0.0580766417859768	A	5.956749131405891e-23	sig	1.299850718095123	2.3274106965739243	sig active	chr11	65266377.0	65266491.0
81	-0.70932042632241	0.16426554894162482	0.0580766417859768	A	5.956749131405891e-23	sig	1.299850718095123	2.3274106965739243	sig active	chr11	65266377.0	65266491.0
82	-0.5930392611229296	0.13497572030464455	0.04772112356147647	T	2.349002216497683e-19	sig	1.299850718095123	2.3274106965739243	sig active	chr11	65266377.0	65266491.0
83	-0.5930392611229296	0.13497572030464455	0.04772112356147647	T	2.349002216497683e-19	sig	1.299850718095123	2.3274106965739243	sig active	chr11	65266377.0	65266491.0
84	-0.570670890963028	0.13135433232644747	0.046440769563131166	C	1.1859128268150652e-18	sig	1.299850718095123	2.3274106965739243	sig active	chr11	65266377.0	65266491.0
85	-0.570670890963028	0.13135433232644747	0.046440769563131166	C	1.1859128268150652e-18	sig	1.299850718095123	2.3274106965739243	sig active	chr11	65266377.0	65266491.0
86	-0.45191963005530567	0.14603013831942596	0.0516294505316378	G	1.232803625881874e-09	sig	1.299850718095123	2.3274106965739243	sig active	chr11	65266377.0	65266491.0
87	-0.45191963005530567	0.14603013831942596	0.0516294505316378	G	1.232803625881874e-09	sig	1.299850718095123	2.3274106965739243	sig active	chr11	65266377.0	65266491.0
88	-0.03901880643233599	0.13907320536155235	0.04916980329625149	T	1.0	not sig	1.299850718095123	2.3274106965739243	sig active	chr11	65266377.0	65266491.0
89	0.15853114792632964	0.15662272321342108	0.055374494836056866	G	1.0	not sig	1.299850718095123	2.3274106965739243	sig active	chr11	65266377.0	65266491.0
90	0.710820257271997	0.10306758961632408	0.03643989576912747	A	4.998875118880853e-22	sig	1.299850718095123	2.3274106965739243	sig active	chr11	65266377.0	65266491.0
91	0.5727061139357339	0.13046348954760534	0.046125809078185996	T	2.408608219823161e-24	sig	1.299850718095123	2.3274106965739243	sig active	chr11	65266377.0	65266491.0
92	-0.06395191065737055	0.10847689677121354	0.038352374654499095	G	1.0	not sig	1.299850718095123	2.3274106965739243	sig active	chr11	65266377.0	65266491.0
93	-0.43071786685652624	0.09688159212557564	0.03425281538207187	C	1.0001025818292773e-12	sig	1.299850718095123	2.3274106965739243	sig active	chr11	65266377.0	65266491.0
94	-0.5108013840957628	0.12322445948564824	0.043566425455174425	G	9.100944078147157e-18	sig	1.299850718095123	2.3274106965739243	sig active	chr11	65266377.0	65266491.0
95	0.3576809389852448	0.0832314529496631	0.029426762394357923	A	1.4911490148436234e-05	sig	1.299850718095123	2.3274106965739243	sig active	chr11	65266377.0	65266491.0
96	-0.48441390836173837	0.10803503678121835	0.03819615355686879	G	1.856063289858835e-13	sig	1.299850718095123	2.3274106965739243	sig active	chr11	65266377.0	65266491.0
97	-0.2517839109215577	0.08922369239418161	0.0315453389672142	T	0.005324388867313965	sig	1.299850718095123	2.3274106965739243	sig active	chr11	65266377.0	65266491.0
98	-0.2517839109215577	0.08922369239418161	0.0315453389672142	T	0.005324388867313965	sig	1.299850718095123	2.3274106965739243	sig active	chr11	65266377.0	65266491.0
99	-1.0072810663637979	0.152259794776118	0.05383196669413255	G	5.923139211747055e-54	sig	1.299850718095123	2.3274106965739243	sig active	chr11	65266377.0	65266491.0
100	0.011400408841279575	0.06389073545797797	0.022588786148666006	T	1.0	not sig	1.299850718095123	2.3274106965739243	sig active	chr11	65266377.0	65266491.0
101	0.011400408841279575	0.06389073545797797	0.022588786148666006	T	1.0	not sig	1.299850718095123	2.3274106965739243	sig active	chr11	65266377.0	65266491.0
102	-0.5658566895878541	0.17264813780755642	0.06104033450147635	C	1.2574699274127938e-12	sig	1.299850718095123	2.3274106965739243	sig active	chr11	65266377.0	65266491.0
103	-0.41383850845320724	0.08440586080982748	0.029841978275258432	T	3.4484709422253423e-09	sig	1.299850718095123	2.3274106965739243	sig active	chr11	65266377.0	65266491.0
104	-0.4306500105556752	0.11829315074322662	0.04182294452922901	C	2.9109601064823103e-12	sig	1.299850718095123	2.3274106965739243	sig active	chr11	65266377.0	65266491.0
