## Supplementary material for "High-throughput functional analysis of IncRNA core promoters elucidatesrules governing tissue-specificity": MALAT1__p1__tile2.chr11:65266471-65266585.plus.av.log2FC.HepG2.txt

delpos	mean.log2FC	sd	se	seq	padj	sig	wt_activ	wt_l2fc	wt_class	tile_chr	tile_start	tile_end
11	0.12637739705945716	0.3677052244603164	0.13000342884680563	C	1.0	not sig	-0.6654321153596924	0.36212786311910905	not sig	chr11	65266471.0	65266585.0
12	0.24941213442793073	0.36447502163928136	0.12886137968712474	G	1.0	not sig	-0.6654321153596924	0.36212786311910905	not sig	chr11	65266471.0	65266585.0
13	0.1710442667016369	0.36456470729370066	0.12889308835433227	T	1.0	not sig	-0.6654321153596924	0.36212786311910905	not sig	chr11	65266471.0	65266585.0
14	-0.18391977430801487	0.24856028787684997	0.0878793325457005	C	1.0	not sig	-0.6654321153596924	0.36212786311910905	not sig	chr11	65266471.0	65266585.0
15	0.33815209602554297	0.340239121309977	0.12029269495161855	T	1.0	not sig	-0.6654321153596924	0.36212786311910905	not sig	chr11	65266471.0	65266585.0
16	0.19484033188242814	0.41227130516589955	0.14575991778571804	A	1.0	not sig	-0.6654321153596924	0.36212786311910905	not sig	chr11	65266471.0	65266585.0
17	-0.055734076763633504	0.2843586544052097	0.10053596640950284	T	1.0	not sig	-0.6654321153596924	0.36212786311910905	not sig	chr11	65266471.0	65266585.0
18	-0.2122131225348537	0.3415147444647275	0.12074369584309988	A	1.0	not sig	-0.6654321153596924	0.36212786311910905	not sig	chr11	65266471.0	65266585.0
19	-0.2122131225348537	0.3415147444647275	0.12074369584309988	A	1.0	not sig	-0.6654321153596924	0.36212786311910905	not sig	chr11	65266471.0	65266585.0
20	-0.2122131225348537	0.3415147444647275	0.12074369584309988	A	1.0	not sig	-0.6654321153596924	0.36212786311910905	not sig	chr11	65266471.0	65266585.0
21	-0.07060551878222102	0.2904014138861686	0.10267240451253551	T	1.0	not sig	-0.6654321153596924	0.36212786311910905	not sig	chr11	65266471.0	65266585.0
22	0.016996284891420715	0.33582121029017875	0.11873072753122949	A	1.0	not sig	-0.6654321153596924	0.36212786311910905	not sig	chr11	65266471.0	65266585.0
23	0.25475124471562677	0.3287228144912356	0.11622106562874007	C	1.0	not sig	-0.6654321153596924	0.36212786311910905	not sig	chr11	65266471.0	65266585.0
24	0.07373068071575839	0.37885052726210294	0.133943888441566	G	1.0	not sig	-0.6654321153596924	0.36212786311910905	not sig	chr11	65266471.0	65266585.0
25	0.12512296853310512	0.47775228379721163	0.16891093980018412	C	1.0	not sig	-0.6654321153596924	0.36212786311910905	not sig	chr11	65266471.0	65266585.0
26	0.12512296853310512	0.47775228379721163	0.16891093980018412	C	1.0	not sig	-0.6654321153596924	0.36212786311910905	not sig	chr11	65266471.0	65266585.0
27	-0.2584589021040711	0.20591389790716516	0.07280155677535545	T	1.0	not sig	-0.6654321153596924	0.36212786311910905	not sig	chr11	65266471.0	65266585.0
28	0.03883298171394573	0.26256475006396846	0.09283065763539153	C	1.0	not sig	-0.6654321153596924	0.36212786311910905	not sig	chr11	65266471.0	65266585.0
29	-0.02619573922766783	0.45192652058589766	0.15978015365216505	G	1.0	not sig	-0.6654321153596924	0.36212786311910905	not sig	chr11	65266471.0	65266585.0
30	0.28167864250435787	0.24125008323595049	0.0852947849089798	C	1.0	not sig	-0.6654321153596924	0.36212786311910905	not sig	chr11	65266471.0	65266585.0
31	0.28167864250435787	0.24125008323595049	0.0852947849089798	C	1.0	not sig	-0.6654321153596924	0.36212786311910905	not sig	chr11	65266471.0	65266585.0
32	0.28167864250435787	0.24125008323595049	0.0852947849089798	C	1.0	not sig	-0.6654321153596924	0.36212786311910905	not sig	chr11	65266471.0	65266585.0
33	-0.10313019735748476	0.4540191365048408	0.16052000510551687	G	1.0	not sig	-0.6654321153596924	0.36212786311910905	not sig	chr11	65266471.0	65266585.0
34	0.12928646698588395	0.34068568107407826	0.12045057767031908	A	1.0	not sig	-0.6654321153596924	0.36212786311910905	not sig	chr11	65266471.0	65266585.0
35	-0.1880880344121502	0.3828902508365252	0.13537214640836256	G	1.0	not sig	-0.6654321153596924	0.36212786311910905	not sig	chr11	65266471.0	65266585.0
36	0.24290749243269796	0.2501912830703847	0.08845597642641603	C	1.0	not sig	-0.6654321153596924	0.36212786311910905	not sig	chr11	65266471.0	65266585.0
37	-0.2438851895330603	0.21622158410730474	0.0764458741805863	T	1.0	not sig	-0.6654321153596924	0.36212786311910905	not sig	chr11	65266471.0	65266585.0
38	0.1622726946277807	0.31697709769793775	0.11206832763152128	G	1.0	not sig	-0.6654321153596924	0.36212786311910905	not sig	chr11	65266471.0	65266585.0
39	0.19666127100898648	0.26356357053102486	0.09318379399811329	T	1.0	not sig	-0.6654321153596924	0.36212786311910905	not sig	chr11	65266471.0	65266585.0
40	0.016127517776392805	0.3559903258413042	0.1258615867195974	G	1.0	not sig	-0.6654321153596924	0.36212786311910905	not sig	chr11	65266471.0	65266585.0
41	-0.3744649260939993	0.3083568815381917	0.10902062098059613	C	1.0	not sig	-0.6654321153596924	0.36212786311910905	not sig	chr11	65266471.0	65266585.0
42	0.026654674747468382	0.33109803036484786	0.11706083125424667	G	1.0	not sig	-0.6654321153596924	0.36212786311910905	not sig	chr11	65266471.0	65266585.0
43	0.026654674747468382	0.33109803036484786	0.11706083125424667	G	1.0	not sig	-0.6654321153596924	0.36212786311910905	not sig	chr11	65266471.0	65266585.0
44	0.017344611356403937	0.2645034574380084	0.09351609420085154	T	1.0	not sig	-0.6654321153596924	0.36212786311910905	not sig	chr11	65266471.0	65266585.0
45	0.10317519557542032	0.23657018095460508	0.08364018958976494	A	1.0	not sig	-0.6654321153596924	0.36212786311910905	not sig	chr11	65266471.0	65266585.0
46	-0.29057912134247826	0.3775763651269809	0.13349340409852803	G	1.0	not sig	-0.6654321153596924	0.36212786311910905	not sig	chr11	65266471.0	65266585.0
47	-0.29057912134247826	0.3775763651269809	0.13349340409852803	G	1.0	not sig	-0.6654321153596924	0.36212786311910905	not sig	chr11	65266471.0	65266585.0
48	0.20897565409473126	0.318476276625541	0.1125983674244814	C	1.0	not sig	-0.6654321153596924	0.36212786311910905	not sig	chr11	65266471.0	65266585.0
49	-0.12048234893534152	0.2941110965848994	0.103983975408697	A	1.0	not sig	-0.6654321153596924	0.36212786311910905	not sig	chr11	65266471.0	65266585.0
50	-0.1241422546232808	0.3473941479740974	0.12282237888850359	T	1.0	not sig	-0.6654321153596924	0.36212786311910905	not sig	chr11	65266471.0	65266585.0
51	-0.1241422546232808	0.3473941479740974	0.12282237888850359	T	1.0	not sig	-0.6654321153596924	0.36212786311910905	not sig	chr11	65266471.0	65266585.0
52	0.0666499925816745	0.28574738701045715	0.10102695753071551	G	1.0	not sig	-0.6654321153596924	0.36212786311910905	not sig	chr11	65266471.0	65266585.0
53	-0.0925564672410856	0.26244279581170443	0.09278754029600632	A	1.0	not sig	-0.6654321153596924	0.36212786311910905	not sig	chr11	65266471.0	65266585.0
54	-0.060460272524853864	0.3349182283725418	0.11841147521260453	G	1.0	not sig	-0.6654321153596924	0.36212786311910905	not sig	chr11	65266471.0	65266585.0
55	-0.060460272524853864	0.3349182283725418	0.11841147521260453	G	1.0	not sig	-0.6654321153596924	0.36212786311910905	not sig	chr11	65266471.0	65266585.0
56	-0.07069376958554993	0.4193336232574408	0.14825682429243064	C	1.0	not sig	-0.6654321153596924	0.36212786311910905	not sig	chr11	65266471.0	65266585.0
57	0.18817557347135122	0.3218177766554295	0.11377976608971599	A	1.0	not sig	-0.6654321153596924	0.36212786311910905	not sig	chr11	65266471.0	65266585.0
58	0.12788554583666428	0.2220687984458822	0.07851317663551598	G	1.0	not sig	-0.6654321153596924	0.36212786311910905	not sig	chr11	65266471.0	65266585.0
59	-0.11332952666776655	0.3559626633984018	0.12585180656911718	C	1.0	not sig	-0.6654321153596924	0.36212786311910905	not sig	chr11	65266471.0	65266585.0
60	-0.11332952666776655	0.3559626633984018	0.12585180656911718	C	1.0	not sig	-0.6654321153596924	0.36212786311910905	not sig	chr11	65266471.0	65266585.0
61	0.04075826639282268	0.1983493548709511	0.07012708693661324	A	1.0	not sig	-0.6654321153596924	0.36212786311910905	not sig	chr11	65266471.0	65266585.0
62	0.05625531095817208	0.2945159648653635	0.10412711796199875	G	1.0	not sig	-0.6654321153596924	0.36212786311910905	not sig	chr11	65266471.0	65266585.0
63	0.022288704017052262	0.3625365302878984	0.12817601949720756	C	1.0	not sig	-0.6654321153596924	0.36212786311910905	not sig	chr11	65266471.0	65266585.0
64	0.18756638121362654	0.22395930927925975	0.07918157315060992	G	1.0	not sig	-0.6654321153596924	0.36212786311910905	not sig	chr11	65266471.0	65266585.0
65	-0.12406396463107294	0.32368622107899947	0.11444036095080426	C	1.0	not sig	-0.6654321153596924	0.36212786311910905	not sig	chr11	65266471.0	65266585.0
66	0.023069826370574115	0.36017764217906645	0.12734202660829988	A	1.0	not sig	-0.6654321153596924	0.36212786311910905	not sig	chr11	65266471.0	65266585.0
67	-0.1341490497549641	0.23534792014371192	0.08320805513588438	G	1.0	not sig	-0.6654321153596924	0.36212786311910905	not sig	chr11	65266471.0	65266585.0
68	-0.1341490497549641	0.23534792014371192	0.08320805513588438	G	1.0	not sig	-0.6654321153596924	0.36212786311910905	not sig	chr11	65266471.0	65266585.0
69	-0.1341490497549641	0.23534792014371192	0.08320805513588438	G	1.0	not sig	-0.6654321153596924	0.36212786311910905	not sig	chr11	65266471.0	65266585.0
70	-0.1341490497549641	0.23534792014371192	0.08320805513588438	G	1.0	not sig	-0.6654321153596924	0.36212786311910905	not sig	chr11	65266471.0	65266585.0
71	-0.09614607023096243	0.37061588256230227	0.13103250188762053	C	1.0	not sig	-0.6654321153596924	0.36212786311910905	not sig	chr11	65266471.0	65266585.0
72	0.15774860463024615	0.18916081064836524	0.06687844597210177	T	1.0	not sig	-0.6654321153596924	0.36212786311910905	not sig	chr11	65266471.0	65266585.0
73	0.15774860463024615	0.18916081064836524	0.06687844597210177	T	1.0	not sig	-0.6654321153596924	0.36212786311910905	not sig	chr11	65266471.0	65266585.0
74	0.11539138557384145	0.2662625085875434	0.09413801269899665	C	1.0	not sig	-0.6654321153596924	0.36212786311910905	not sig	chr11	65266471.0	65266585.0
75	-0.015527516587089743	0.43478684743219204	0.1537203640950119	T	1.0	not sig	-0.6654321153596924	0.36212786311910905	not sig	chr11	65266471.0	65266585.0
76	-0.4029682748405712	0.14178280029063756	0.0501277897705639	G	1.0	not sig	-0.6654321153596924	0.36212786311910905	not sig	chr11	65266471.0	65266585.0
77	-0.2710166346287098	0.23739754883792766	0.08393270831018161	C	1.0	not sig	-0.6654321153596924	0.36212786311910905	not sig	chr11	65266471.0	65266585.0
78	0.10089202375841483	0.29682554301178027	0.10494367714650453	T	1.0	not sig	-0.6654321153596924	0.36212786311910905	not sig	chr11	65266471.0	65266585.0
79	-0.033323324898522404	0.1887049934120794	0.06671729024272206	G	1.0	not sig	-0.6654321153596924	0.36212786311910905	not sig	chr11	65266471.0	65266585.0
80	-0.033357155188308105	0.28837743906662006	0.10195682135260872	A	1.0	not sig	-0.6654321153596924	0.36212786311910905	not sig	chr11	65266471.0	65266585.0
81	0.12140029836630051	0.3421197927611605	0.12095761271977644	G	1.0	not sig	-0.6654321153596924	0.36212786311910905	not sig	chr11	65266471.0	65266585.0
82	0.12140029836630051	0.3421197927611605	0.12095761271977644	G	1.0	not sig	-0.6654321153596924	0.36212786311910905	not sig	chr11	65266471.0	65266585.0
83	0.12140029836630051	0.3421197927611605	0.12095761271977644	G	1.0	not sig	-0.6654321153596924	0.36212786311910905	not sig	chr11	65266471.0	65266585.0
84	0.12140029836630051	0.3421197927611605	0.12095761271977644	G	1.0	not sig	-0.6654321153596924	0.36212786311910905	not sig	chr11	65266471.0	65266585.0
85	0.12140029836630051	0.3421197927611605	0.12095761271977644	G	1.0	not sig	-0.6654321153596924	0.36212786311910905	not sig	chr11	65266471.0	65266585.0
86	0.3581844490172438	0.27468107802543196	0.09711442646770704	C	1.0	not sig	-0.6654321153596924	0.36212786311910905	not sig	chr11	65266471.0	65266585.0
87	-0.29424708897594387	0.2675319314983384	0.094586821473205	A	1.0	not sig	-0.6654321153596924	0.36212786311910905	not sig	chr11	65266471.0	65266585.0
88	-0.18984615695475607	0.308413736864118	0.10904072237385065	G	1.0	not sig	-0.6654321153596924	0.36212786311910905	not sig	chr11	65266471.0	65266585.0
89	-0.18984615695475607	0.308413736864118	0.10904072237385065	G	1.0	not sig	-0.6654321153596924	0.36212786311910905	not sig	chr11	65266471.0	65266585.0
90	0.016522924423286255	0.29854682702046437	0.10555224294394877	C	1.0	not sig	-0.6654321153596924	0.36212786311910905	not sig	chr11	65266471.0	65266585.0
91	-0.32250035717503645	0.2698501234531426	0.09540642609887205	G	1.0	not sig	-0.6654321153596924	0.36212786311910905	not sig	chr11	65266471.0	65266585.0
92	-0.32250035717503645	0.2698501234531426	0.09540642609887205	G	1.0	not sig	-0.6654321153596924	0.36212786311910905	not sig	chr11	65266471.0	65266585.0
93	-0.2064834178102561	0.31649390786857645	0.1118974942290504	A	1.0	not sig	-0.6654321153596924	0.36212786311910905	not sig	chr11	65266471.0	65266585.0
94	-0.16627258105663922	0.28264424830883417	0.0999298323212755	G	1.0	not sig	-0.6654321153596924	0.36212786311910905	not sig	chr11	65266471.0	65266585.0
95	0.14481575408601077	0.18585954834489965	0.06571127349147375	C	1.0	not sig	-0.6654321153596924	0.36212786311910905	not sig	chr11	65266471.0	65266585.0
96	-0.29687779823768223	0.2962671491738579	0.10474625511182067	T	1.0	not sig	-0.6654321153596924	0.36212786311910905	not sig	chr11	65266471.0	65266585.0
97	-0.29687779823768223	0.2962671491738579	0.10474625511182067	T	1.0	not sig	-0.6654321153596924	0.36212786311910905	not sig	chr11	65266471.0	65266585.0
98	0.31952256983615845	0.32437721940304365	0.11468466575116434	G	1.0	not sig	-0.6654321153596924	0.36212786311910905	not sig	chr11	65266471.0	65266585.0
99	0.024607442021764236	0.43744960541187017	0.15466179120705642	A	1.0	not sig	-0.6654321153596924	0.36212786311910905	not sig	chr11	65266471.0	65266585.0
100	-0.03312633380416494	0.232091936485041	0.08205689107364499	G	1.0	not sig	-0.6654321153596924	0.36212786311910905	not sig	chr11	65266471.0	65266585.0
101	-0.03312633380416494	0.232091936485041	0.08205689107364499	G	1.0	not sig	-0.6654321153596924	0.36212786311910905	not sig	chr11	65266471.0	65266585.0
102	0.15306407914905895	0.2743621836493546	0.09700168027980377	A	1.0	not sig	-0.6654321153596924	0.36212786311910905	not sig	chr11	65266471.0	65266585.0
103	0.15306407914905895	0.2743621836493546	0.09700168027980377	A	1.0	not sig	-0.6654321153596924	0.36212786311910905	not sig	chr11	65266471.0	65266585.0
104	0.15306407914905895	0.2743621836493546	0.09700168027980377	A	1.0	not sig	-0.6654321153596924	0.36212786311910905	not sig	chr11	65266471.0	65266585.0
