## Supplementary material for "High-throughput functional analysis of IncRNA core promoters elucidatesrules governing tissue-specificity": MALAT1__p4__tile1.chr11:65265059-65265173.plus.av.log2FC.HepG2.txt

delpos	mean.log2FC	sd	se	seq	padj	sig	wt_activ	wt_l2fc	wt_class	tile_chr	tile_start	tile_end
11	-0.12597631409175042	0.6356990184549566	0.224753543371566	C	1.0	not sig	-0.11568131982836297	0.9118786586504384	sig active	chr11	65265059.0	65265173.0
12	-0.12597631409175042	0.6356990184549566	0.224753543371566	C	1.0	not sig	-0.11568131982836297	0.9118786586504384	sig active	chr11	65265059.0	65265173.0
13	0.054051957520386176	0.4650534510696022	0.164421224432761	A	1.0	not sig	-0.11568131982836297	0.9118786586504384	sig active	chr11	65265059.0	65265173.0
14	0.26011292280429826	0.7811629160758404	0.27618279758434233	G	1.0	not sig	-0.11568131982836297	0.9118786586504384	sig active	chr11	65265059.0	65265173.0
15	0.2680682614454899	0.5081921104976812	0.1796730437392068	C	1.0	not sig	-0.11568131982836297	0.9118786586504384	sig active	chr11	65265059.0	65265173.0
16	-0.01895195526989757	0.5811010766551935	0.20545025592884553	G	1.0	not sig	-0.11568131982836297	0.9118786586504384	sig active	chr11	65265059.0	65265173.0
17	0.619010205930801	0.6265930110343632	0.2215340835732477	C	1.0	not sig	-0.11568131982836297	0.9118786586504384	sig active	chr11	65265059.0	65265173.0
18	0.619010205930801	0.6265930110343632	0.2215340835732477	C	1.0	not sig	-0.11568131982836297	0.9118786586504384	sig active	chr11	65265059.0	65265173.0
19	-0.09771337949695125	0.6837291091519762	0.24173474478799972	T	1.0	not sig	-0.11568131982836297	0.9118786586504384	sig active	chr11	65265059.0	65265173.0
20	0.6993540466262564	0.3034846064194697	0.10729801159246873	C	1.0	not sig	-0.11568131982836297	0.9118786586504384	sig active	chr11	65265059.0	65265173.0
21	0.1272768932951654	0.44477990232027687	0.157253442533079	A	1.0	not sig	-0.11568131982836297	0.9118786586504384	sig active	chr11	65265059.0	65265173.0
22	0.5163707914859713	0.6721618347823866	0.23764509571470865	C	1.0	not sig	-0.11568131982836297	0.9118786586504384	sig active	chr11	65265059.0	65265173.0
23	-0.3910651292550558	0.45541975885651237	0.16101519988689106	A	1.0	not sig	-0.11568131982836297	0.9118786586504384	sig active	chr11	65265059.0	65265173.0
24	-0.3910651292550558	0.45541975885651237	0.16101519988689106	A	1.0	not sig	-0.11568131982836297	0.9118786586504384	sig active	chr11	65265059.0	65265173.0
25	-0.3910651292550558	0.45541975885651237	0.16101519988689106	A	1.0	not sig	-0.11568131982836297	0.9118786586504384	sig active	chr11	65265059.0	65265173.0
26	0.22821145244487875	0.5783005253180858	0.2044601115080806	G	1.0	not sig	-0.11568131982836297	0.9118786586504384	sig active	chr11	65265059.0	65265173.0
27	0.22821145244487875	0.5783005253180858	0.2044601115080806	G	1.0	not sig	-0.11568131982836297	0.9118786586504384	sig active	chr11	65265059.0	65265173.0
28	0.22821145244487875	0.5783005253180858	0.2044601115080806	G	1.0	not sig	-0.11568131982836297	0.9118786586504384	sig active	chr11	65265059.0	65265173.0
29	0.44486858935985724	0.48814192787659877	0.17258423369150877	A	1.0	not sig	-0.11568131982836297	0.9118786586504384	sig active	chr11	65265059.0	65265173.0
30	0.5665075848674666	0.6463376777441953	0.22851487743464297	G	1.0	not sig	-0.11568131982836297	0.9118786586504384	sig active	chr11	65265059.0	65265173.0
31	0.5665075848674666	0.6463376777441953	0.22851487743464297	G	1.0	not sig	-0.11568131982836297	0.9118786586504384	sig active	chr11	65265059.0	65265173.0
32	0.5665075848674666	0.6463376777441953	0.22851487743464297	G	1.0	not sig	-0.11568131982836297	0.9118786586504384	sig active	chr11	65265059.0	65265173.0
33	-0.03598219938374399	0.2135123455741501	0.07548801371126354	C	1.0	not sig	-0.11568131982836297	0.9118786586504384	sig active	chr11	65265059.0	65265173.0
34	0.13878099064820157	0.8432524910347485	0.2981347773315595	G	1.0	not sig	-0.11568131982836297	0.9118786586504384	sig active	chr11	65265059.0	65265173.0
35	0.13878099064820157	0.8432524910347485	0.2981347773315595	G	1.0	not sig	-0.11568131982836297	0.9118786586504384	sig active	chr11	65265059.0	65265173.0
36	0.06683777444053254	0.49822440819902364	0.17614892879509206	C	1.0	not sig	-0.11568131982836297	0.9118786586504384	sig active	chr11	65265059.0	65265173.0
37	0.034223352692573095	0.4160183512084751	0.14708469861877974	T	1.0	not sig	-0.11568131982836297	0.9118786586504384	sig active	chr11	65265059.0	65265173.0
38	-0.176194570878013	0.6522749613512626	0.23061402418483548	C	1.0	not sig	-0.11568131982836297	0.9118786586504384	sig active	chr11	65265059.0	65265173.0
39	-0.23790502149709983	0.3419331892487562	0.12089163841526929	A	1.0	not sig	-0.11568131982836297	0.9118786586504384	sig active	chr11	65265059.0	65265173.0
40	0.2159973258125797	0.3132675338595237	0.1107567987588278	C	1.0	not sig	-0.11568131982836297	0.9118786586504384	sig active	chr11	65265059.0	65265173.0
41	0.07913945310282289	0.45394044677747636	0.16049218408560229	G	1.0	not sig	-0.11568131982836297	0.9118786586504384	sig active	chr11	65265059.0	65265173.0
42	0.07913945310282289	0.45394044677747636	0.16049218408560229	G	1.0	not sig	-0.11568131982836297	0.9118786586504384	sig active	chr11	65265059.0	65265173.0
43	-0.04420124216083701	0.5221012167847259	0.18459065542711367	C	1.0	not sig	-0.11568131982836297	0.9118786586504384	sig active	chr11	65265059.0	65265173.0
44	-0.04420124216083701	0.5221012167847259	0.18459065542711367	C	1.0	not sig	-0.11568131982836297	0.9118786586504384	sig active	chr11	65265059.0	65265173.0
45	-0.04420124216083701	0.5221012167847259	0.18459065542711367	C	1.0	not sig	-0.11568131982836297	0.9118786586504384	sig active	chr11	65265059.0	65265173.0
46	0.21066051316661322	0.573192385680321	0.20265411141952494	T	1.0	not sig	-0.11568131982836297	0.9118786586504384	sig active	chr11	65265059.0	65265173.0
47	0.4388966549704347	0.6165994468234833	0.21800082506237953	C	1.0	not sig	-0.11568131982836297	0.9118786586504384	sig active	chr11	65265059.0	65265173.0
48	0.17560876584645455	0.6535442728318752	0.23106279356252504	G	1.0	not sig	-0.11568131982836297	0.9118786586504384	sig active	chr11	65265059.0	65265173.0
49	0.23463846688020917	0.5056515919465626	0.17877483479159373	C	1.0	not sig	-0.11568131982836297	0.9118786586504384	sig active	chr11	65265059.0	65265173.0
50	-0.029196491156620673	0.4835831467887059	0.17097246118091178	G	1.0	not sig	-0.11568131982836297	0.9118786586504384	sig active	chr11	65265059.0	65265173.0
51	-0.4895451435026945	0.630732371271933	0.2229975684201275	T	1.0	not sig	-0.11568131982836297	0.9118786586504384	sig active	chr11	65265059.0	65265173.0
52	-0.1300574339851968	0.47311614819777226	0.16727181833975216	A	1.0	not sig	-0.11568131982836297	0.9118786586504384	sig active	chr11	65265059.0	65265173.0
53	-0.06457699043202313	0.5067767345097982	0.17917263275972647	T	1.0	not sig	-0.11568131982836297	0.9118786586504384	sig active	chr11	65265059.0	65265173.0
54	-0.04426854944344537	0.42596465240808656	0.15060124713176432	C	1.0	not sig	-0.11568131982836297	0.9118786586504384	sig active	chr11	65265059.0	65265173.0
55	-0.04426854944344537	0.42596465240808656	0.15060124713176432	C	1.0	not sig	-0.11568131982836297	0.9118786586504384	sig active	chr11	65265059.0	65265173.0
56	-0.04426854944344537	0.42596465240808656	0.15060124713176432	C	1.0	not sig	-0.11568131982836297	0.9118786586504384	sig active	chr11	65265059.0	65265173.0
57	0.535607430878665	0.9255346839824091	0.3272259256336549	T	1.0	not sig	-0.11568131982836297	0.9118786586504384	sig active	chr11	65265059.0	65265173.0
58	0.09742332083974398	0.6158534645606657	0.2177370805040379	G	1.0	not sig	-0.11568131982836297	0.9118786586504384	sig active	chr11	65265059.0	65265173.0
59	0.12860484965231544	0.39848985797884834	0.14088744040545395	C	1.0	not sig	-0.11568131982836297	0.9118786586504384	sig active	chr11	65265059.0	65265173.0
60	-0.13639150004759126	0.46716691647347025	0.16516844729220012	G	1.0	not sig	-0.11568131982836297	0.9118786586504384	sig active	chr11	65265059.0	65265173.0
61	0.0600951673120798	0.33366703015690163	0.11796910984116069	C	1.0	not sig	-0.11568131982836297	0.9118786586504384	sig active	chr11	65265059.0	65265173.0
62	-0.11283125393680377	0.4636704541882053	0.1639322611961632	G	1.0	not sig	-0.11568131982836297	0.9118786586504384	sig active	chr11	65265059.0	65265173.0
63	-0.11283125393680377	0.4636704541882053	0.1639322611961632	G	1.0	not sig	-0.11568131982836297	0.9118786586504384	sig active	chr11	65265059.0	65265173.0
64	-0.04102960493986489	0.5171231004568925	0.18283062552064044	C	1.0	not sig	-0.11568131982836297	0.9118786586504384	sig active	chr11	65265059.0	65265173.0
65	0.4125396703809193	0.44975895408528566	0.15901380316653727	G	1.0	not sig	-0.11568131982836297	0.9118786586504384	sig active	chr11	65265059.0	65265173.0
66	0.47520651616050785	0.6699640131019317	0.2368680484076644	C	1.0	not sig	-0.11568131982836297	0.9118786586504384	sig active	chr11	65265059.0	65265173.0
67	-0.02861276848938471	0.5807170266954318	0.20531447376341458	T	1.0	not sig	-0.11568131982836297	0.9118786586504384	sig active	chr11	65265059.0	65265173.0
68	0.2579176134965806	0.42288922437362014	0.1495139191226531	C	1.0	not sig	-0.11568131982836297	0.9118786586504384	sig active	chr11	65265059.0	65265173.0
69	0.3229818862892881	0.49308270274528915	0.1743310613984923	G	1.0	not sig	-0.11568131982836297	0.9118786586504384	sig active	chr11	65265059.0	65265173.0
70	0.9112894998469032	0.4236258807390729	0.14977436647836104	C	0.014017857759766036	sig	-0.11568131982836297	0.9118786586504384	sig active	chr11	65265059.0	65265173.0
71	0.4105903472032965	0.6772551915465383	0.23944586926817568	G	1.0	not sig	-0.11568131982836297	0.9118786586504384	sig active	chr11	65265059.0	65265173.0
72	-0.3067589534226649	0.6455401217707629	0.22823289881604802	A	1.0	not sig	-0.11568131982836297	0.9118786586504384	sig active	chr11	65265059.0	65265173.0
73	0.35613851002727714	0.5121525895750882	0.18107328454539778	G	1.0	not sig	-0.11568131982836297	0.9118786586504384	sig active	chr11	65265059.0	65265173.0
74	0.7754865149311672	0.6167367445370178	0.21804936713452033	C	0.9872778503999058	not sig	-0.11568131982836297	0.9118786586504384	sig active	chr11	65265059.0	65265173.0
75	0.7754865149311672	0.6167367445370178	0.21804936713452033	C	0.9872778503999058	not sig	-0.11568131982836297	0.9118786586504384	sig active	chr11	65265059.0	65265173.0
76	0.4239215490569906	0.4510245721807341	0.15946126673537928	G	1.0	not sig	-0.11568131982836297	0.9118786586504384	sig active	chr11	65265059.0	65265173.0
77	0.3818718039936493	0.6619370290056035	0.2340300809641693	C	1.0	not sig	-0.11568131982836297	0.9118786586504384	sig active	chr11	65265059.0	65265173.0
78	0.3818718039936493	0.6619370290056035	0.2340300809641693	C	1.0	not sig	-0.11568131982836297	0.9118786586504384	sig active	chr11	65265059.0	65265173.0
79	0.3818718039936493	0.6619370290056035	0.2340300809641693	C	1.0	not sig	-0.11568131982836297	0.9118786586504384	sig active	chr11	65265059.0	65265173.0
80	0.3818718039936493	0.6619370290056035	0.2340300809641693	C	1.0	not sig	-0.11568131982836297	0.9118786586504384	sig active	chr11	65265059.0	65265173.0
81	0.03886174638008584	0.6844409254404824	0.24198640985028064	T	1.0	not sig	-0.11568131982836297	0.9118786586504384	sig active	chr11	65265059.0	65265173.0
82				C			-0.11568131982836297	0.9118786586504384	sig active	chr11	65265059.0	65265173.0
83				C			-0.11568131982836297	0.9118786586504384	sig active	chr11	65265059.0	65265173.0
84				C			-0.11568131982836297	0.9118786586504384	sig active	chr11	65265059.0	65265173.0
85				C			-0.11568131982836297	0.9118786586504384	sig active	chr11	65265059.0	65265173.0
86				C			-0.11568131982836297	0.9118786586504384	sig active	chr11	65265059.0	65265173.0
87				G			-0.11568131982836297	0.9118786586504384	sig active	chr11	65265059.0	65265173.0
88				G			-0.11568131982836297	0.9118786586504384	sig active	chr11	65265059.0	65265173.0
89				C			-0.11568131982836297	0.9118786586504384	sig active	chr11	65265059.0	65265173.0
90				G			-0.11568131982836297	0.9118786586504384	sig active	chr11	65265059.0	65265173.0
91	0.11513780450953887	0.4936902529141814	0.17454586282065968	T	1.0	not sig	-0.11568131982836297	0.9118786586504384	sig active	chr11	65265059.0	65265173.0
92	0.11513780450953887	0.4936902529141814	0.17454586282065968	T	1.0	not sig	-0.11568131982836297	0.9118786586504384	sig active	chr11	65265059.0	65265173.0
93	0.11513780450953887	0.4936902529141814	0.17454586282065968	T	1.0	not sig	-0.11568131982836297	0.9118786586504384	sig active	chr11	65265059.0	65265173.0
94	0.7625771046103049	0.7119845440146458	0.25172454958638396	G	1.0	not sig	-0.11568131982836297	0.9118786586504384	sig active	chr11	65265059.0	65265173.0
95	0.6196312321843382	0.4716351611978191	0.16674821036449416	T	1.0	not sig	-0.11568131982836297	0.9118786586504384	sig active	chr11	65265059.0	65265173.0
96	0.4816431956620707	0.8051850295838042	0.2846758972642994	C	1.0	not sig	-0.11568131982836297	0.9118786586504384	sig active	chr11	65265059.0	65265173.0
97	0.4816431956620707	0.8051850295838042	0.2846758972642994	C	1.0	not sig	-0.11568131982836297	0.9118786586504384	sig active	chr11	65265059.0	65265173.0
98	0.4816431956620707	0.8051850295838042	0.2846758972642994	C	1.0	not sig	-0.11568131982836297	0.9118786586504384	sig active	chr11	65265059.0	65265173.0
99	0.8029337630156871	0.6173636273181589	0.2182710036672973	T	1.0	not sig	-0.11568131982836297	0.9118786586504384	sig active	chr11	65265059.0	65265173.0
100	0.7560770313845256	0.3468844583985152	0.12264217641090647	G	1.0	not sig	-0.11568131982836297	0.9118786586504384	sig active	chr11	65265059.0	65265173.0
101	0.45476435815071964	1.0245542599335011	0.36223463244627163	A	1.0	not sig	-0.11568131982836297	0.9118786586504384	sig active	chr11	65265059.0	65265173.0
102	0.6159996044904885	0.5880837800292185	0.20791901438223914	C	1.0	not sig	-0.11568131982836297	0.9118786586504384	sig active	chr11	65265059.0	65265173.0
103	0.6758993275776323	0.5146205887526869	0.1819458540226192	G	1.0	not sig	-0.11568131982836297	0.9118786586504384	sig active	chr11	65265059.0	65265173.0
104	0.5847463081066828	0.49164827173522635	0.17382391345131246	C	1.0	not sig	-0.11568131982836297	0.9118786586504384	sig active	chr11	65265059.0	65265173.0
