## Supplementary material for "High-throughput functional analysis of IncRNA core promoters elucidatesrules governing tissue-specificity": MALAT1__p4__tile2.chr11:65265153-65265267.plus.av.log2FC.HepG2.txt

delpos	mean.log2FC	sd	se	seq	padj	sig	wt_activ	wt_l2fc	wt_class	tile_chr	tile_start	tile_end
11	-0.1817153750455856	0.23302574092758266	0.08238704080045664	A	1.0	not sig	-0.301219870265399	0.7263401082134024	sig active	chr11	65265153.0	65265267.0
12	-0.13821664704771436	0.21858717229469113	0.07728223590498416	G	1.0	not sig	-0.301219870265399	0.7263401082134024	sig active	chr11	65265153.0	65265267.0
13	-0.357015945041673	0.4589712196316975	0.16227083088551678	C	1.0	not sig	-0.301219870265399	0.7263401082134024	sig active	chr11	65265153.0	65265267.0
14	-0.357015945041673	0.4589712196316975	0.16227083088551678	C	1.0	not sig	-0.301219870265399	0.7263401082134024	sig active	chr11	65265153.0	65265267.0
15	-0.357015945041673	0.4589712196316975	0.16227083088551678	C	1.0	not sig	-0.301219870265399	0.7263401082134024	sig active	chr11	65265153.0	65265267.0
16	-0.357015945041673	0.4589712196316975	0.16227083088551678	C	1.0	not sig	-0.301219870265399	0.7263401082134024	sig active	chr11	65265153.0	65265267.0
17	-0.5142034341688674	0.3467729959110085	0.12260276847052451	A	0.008537853067385156	sig	-0.301219870265399	0.7263401082134024	sig active	chr11	65265153.0	65265267.0
18	0.4417090780677506	0.19994591544020057	0.07069155633915891	C	0.11681182095747328	not sig	-0.301219870265399	0.7263401082134024	sig active	chr11	65265153.0	65265267.0
19	0.4417090780677506	0.19994591544020057	0.07069155633915891	C	0.11681182095747328	not sig	-0.301219870265399	0.7263401082134024	sig active	chr11	65265153.0	65265267.0
20	-0.12872404762210105	0.188055377018206	0.06648761616408314	G	1.0	not sig	-0.301219870265399	0.7263401082134024	sig active	chr11	65265153.0	65265267.0
21	-0.12872404762210105	0.188055377018206	0.06648761616408314	G	1.0	not sig	-0.301219870265399	0.7263401082134024	sig active	chr11	65265153.0	65265267.0
22	-0.2438028346616313	0.15023132774161702	0.05311479529637804	T	1.0	not sig	-0.301219870265399	0.7263401082134024	sig active	chr11	65265153.0	65265267.0
23	-0.2438028346616313	0.15023132774161702	0.05311479529637804	T	1.0	not sig	-0.301219870265399	0.7263401082134024	sig active	chr11	65265153.0	65265267.0
24	-0.0004248197694846634	0.21688705197819058	0.07668115260266888	G	1.0	not sig	-0.301219870265399	0.7263401082134024	sig active	chr11	65265153.0	65265267.0
25	-0.4610057537196254	0.2325668378100927	0.08222479404731425	C	0.1328662800705107	not sig	-0.301219870265399	0.7263401082134024	sig active	chr11	65265153.0	65265267.0
26	-0.3775470413623234	0.20487059873949987	0.07243269481722425	G	1.0	not sig	-0.301219870265399	0.7263401082134024	sig active	chr11	65265153.0	65265267.0
27	-0.5086021682576343	0.3642727589140969	0.12878986901484513	C	0.008000873499334954	sig	-0.301219870265399	0.7263401082134024	sig active	chr11	65265153.0	65265267.0
28	-0.24970014341035318	0.10689131194514714	0.03779178576317008	A	1.0	not sig	-0.301219870265399	0.7263401082134024	sig active	chr11	65265153.0	65265267.0
29	-0.5666795497694701	0.19614178295176085	0.06934659239960503	G	0.0035974575502677668	sig	-0.301219870265399	0.7263401082134024	sig active	chr11	65265153.0	65265267.0
30	-0.17606713811821398	0.1675134892160362	0.059224962082439395	T	1.0	not sig	-0.301219870265399	0.7263401082134024	sig active	chr11	65265153.0	65265267.0
31	0.011018488402405994	0.2874934544762034	0.1016442856034347	C	1.0	not sig	-0.301219870265399	0.7263401082134024	sig active	chr11	65265153.0	65265267.0
32	0.011018488402405994	0.2874934544762034	0.1016442856034347	C	1.0	not sig	-0.301219870265399	0.7263401082134024	sig active	chr11	65265153.0	65265267.0
33	0.011018488402405994	0.2874934544762034	0.1016442856034347	C	1.0	not sig	-0.301219870265399	0.7263401082134024	sig active	chr11	65265153.0	65265267.0
34	-0.42042009316062706	0.17020989112067417	0.06017828411822631	T	0.5795683410410657	not sig	-0.301219870265399	0.7263401082134024	sig active	chr11	65265153.0	65265267.0
35	-0.43836620433076245	0.1395525884357368	0.04933929080752243	C	0.001173945053142929	sig	-0.301219870265399	0.7263401082134024	sig active	chr11	65265153.0	65265267.0
36	-0.43836620433076245	0.1395525884357368	0.04933929080752243	C	0.001173945053142929	sig	-0.301219870265399	0.7263401082134024	sig active	chr11	65265153.0	65265267.0
37	-0.43836620433076245	0.1395525884357368	0.04933929080752243	C	0.001173945053142929	sig	-0.301219870265399	0.7263401082134024	sig active	chr11	65265153.0	65265267.0
38	-0.43836620433076245	0.1395525884357368	0.04933929080752243	C	0.001173945053142929	sig	-0.301219870265399	0.7263401082134024	sig active	chr11	65265153.0	65265267.0
39	-0.17870118905310084	0.16322723396844618	0.057709542006705736	G	1.0	not sig	-0.301219870265399	0.7263401082134024	sig active	chr11	65265153.0	65265267.0
40	-0.3242931871360046	0.15681547450649197	0.055442642709263315	C	0.8809690657431708	not sig	-0.301219870265399	0.7263401082134024	sig active	chr11	65265153.0	65265267.0
41	-0.3242931871360046	0.15681547450649197	0.055442642709263315	C	0.8809690657431708	not sig	-0.301219870265399	0.7263401082134024	sig active	chr11	65265153.0	65265267.0
42	-0.3242931871360046	0.15681547450649197	0.055442642709263315	C	0.8809690657431708	not sig	-0.301219870265399	0.7263401082134024	sig active	chr11	65265153.0	65265267.0
43	-0.3242931871360046	0.15681547450649197	0.055442642709263315	C	0.8809690657431708	not sig	-0.301219870265399	0.7263401082134024	sig active	chr11	65265153.0	65265267.0
44	-0.3242931871360046	0.15681547450649197	0.055442642709263315	C	0.8809690657431708	not sig	-0.301219870265399	0.7263401082134024	sig active	chr11	65265153.0	65265267.0
45	-0.34174128902304457	0.11301663433780945	0.03995741426357274	G	1.0	not sig	-0.301219870265399	0.7263401082134024	sig active	chr11	65265153.0	65265267.0
46	-0.3320464894739279	0.10543867760840328	0.03727820196812207	C	0.11523324086685549	not sig	-0.301219870265399	0.7263401082134024	sig active	chr11	65265153.0	65265267.0
47	0.007977870530541019	0.233550012622295	0.08257239883571428	T	1.0	not sig	-0.301219870265399	0.7263401082134024	sig active	chr11	65265153.0	65265267.0
48	-0.009052393623228044	0.24461911183309548	0.08648591639250612	C	1.0	not sig	-0.301219870265399	0.7263401082134024	sig active	chr11	65265153.0	65265267.0
49	-0.09245675461607672	0.2844402644411679	0.1005648199144223	T	1.0	not sig	-0.301219870265399	0.7263401082134024	sig active	chr11	65265153.0	65265267.0
50	-0.2755778984018454	0.19153294616558036	0.0677171225271599	C	1.0	not sig	-0.301219870265399	0.7263401082134024	sig active	chr11	65265153.0	65265267.0
51	-0.2755778984018454	0.19153294616558036	0.0677171225271599	C	1.0	not sig	-0.301219870265399	0.7263401082134024	sig active	chr11	65265153.0	65265267.0
52	-0.2755778984018454	0.19153294616558036	0.0677171225271599	C	1.0	not sig	-0.301219870265399	0.7263401082134024	sig active	chr11	65265153.0	65265267.0
53	-0.2755778984018454	0.19153294616558036	0.0677171225271599	C	1.0	not sig	-0.301219870265399	0.7263401082134024	sig active	chr11	65265153.0	65265267.0
54	0.3860216383125645	0.19947095606215104	0.07052363284065544	T	1.0	not sig	-0.301219870265399	0.7263401082134024	sig active	chr11	65265153.0	65265267.0
55	-0.11468821526266408	0.32177715519964073	0.11376540423629104	C	1.0	not sig	-0.301219870265399	0.7263401082134024	sig active	chr11	65265153.0	65265267.0
56	-0.11468821526266408	0.32177715519964073	0.11376540423629104	C	1.0	not sig	-0.301219870265399	0.7263401082134024	sig active	chr11	65265153.0	65265267.0
57	-0.058632779691740966	0.15308994277292876	0.054125468333099204	G	1.0	not sig	-0.301219870265399	0.7263401082134024	sig active	chr11	65265153.0	65265267.0
58	0.0689528288274914	0.17620823782222625	0.06229901993251403	C	1.0	not sig	-0.301219870265399	0.7263401082134024	sig active	chr11	65265153.0	65265267.0
59	-0.2555605544810679	0.26190509905711346	0.09259743578530968	A	1.0	not sig	-0.301219870265399	0.7263401082134024	sig active	chr11	65265153.0	65265267.0
60	-0.7624213386826447	0.23252770793080557	0.08221095954581878	G	4.794416070260056e-05	sig	-0.301219870265399	0.7263401082134024	sig active	chr11	65265153.0	65265267.0
61	-0.12427077575007131	0.18254567459815724	0.06453964219231494	C	1.0	not sig	-0.301219870265399	0.7263401082134024	sig active	chr11	65265153.0	65265267.0
62	-0.12427077575007131	0.18254567459815724	0.06453964219231494	C	1.0	not sig	-0.301219870265399	0.7263401082134024	sig active	chr11	65265153.0	65265267.0
63	0.1940953341634833	0.2876451962945097	0.10169793443779168	T	1.0	not sig	-0.301219870265399	0.7263401082134024	sig active	chr11	65265153.0	65265267.0
64	-0.12562164707969117	0.19238114996547911	0.06801700785652821	G	1.0	not sig	-0.301219870265399	0.7263401082134024	sig active	chr11	65265153.0	65265267.0
65	0.24741290154871565	0.2138470191635203	0.07560633869352738	C	1.0	not sig	-0.301219870265399	0.7263401082134024	sig active	chr11	65265153.0	65265267.0
66	0.14414621268359673	0.24531909012127814	0.08673339608963478	A	1.0	not sig	-0.301219870265399	0.7263401082134024	sig active	chr11	65265153.0	65265267.0
67	-0.005376048339201245	0.27897226790387664	0.0986315911989107	G	1.0	not sig	-0.301219870265399	0.7263401082134024	sig active	chr11	65265153.0	65265267.0
68	0.03499708173697979	0.3470186706608996	0.12268962761133165	C	1.0	not sig	-0.301219870265399	0.7263401082134024	sig active	chr11	65265153.0	65265267.0
69	0.03499708173697979	0.3470186706608996	0.12268962761133165	C	1.0	not sig	-0.301219870265399	0.7263401082134024	sig active	chr11	65265153.0	65265267.0
70	0.03499708173697979	0.3470186706608996	0.12268962761133165	C	1.0	not sig	-0.301219870265399	0.7263401082134024	sig active	chr11	65265153.0	65265267.0
71	0.1010869618179979	0.2268087318684555	0.08018899616825313	G	1.0	not sig	-0.301219870265399	0.7263401082134024	sig active	chr11	65265153.0	65265267.0
72	0.07527983131525785	0.186198769184338	0.06583120616941708	A	1.0	not sig	-0.301219870265399	0.7263401082134024	sig active	chr11	65265153.0	65265267.0
73	-0.14378578732596364	0.11834613318408109	0.04184167665083502	G	1.0	not sig	-0.301219870265399	0.7263401082134024	sig active	chr11	65265153.0	65265267.0
74	-0.08344623577979221	0.2873479401060851	0.10159283850449934	A	1.0	not sig	-0.301219870265399	0.7263401082134024	sig active	chr11	65265153.0	65265267.0
75	-0.0463411022833189	0.2333406150583035	0.08249836561698311	C	1.0	not sig	-0.301219870265399	0.7263401082134024	sig active	chr11	65265153.0	65265267.0
76	-0.009154564351797283	0.18375617052053198	0.06496761712996986	T	1.0	not sig	-0.301219870265399	0.7263401082134024	sig active	chr11	65265153.0	65265267.0
77	-0.009154564351797283	0.18375617052053198	0.06496761712996986	T	1.0	not sig	-0.301219870265399	0.7263401082134024	sig active	chr11	65265153.0	65265267.0
78	0.08316169477358606	0.1899317337236687	0.0671510084392619	C	1.0	not sig	-0.301219870265399	0.7263401082134024	sig active	chr11	65265153.0	65265267.0
79	-0.023331036684706978	0.29150461125619914	0.1030624436832034	T	1.0	not sig	-0.301219870265399	0.7263401082134024	sig active	chr11	65265153.0	65265267.0
80	-0.15375361981407562	0.2537494155625705	0.08971396623320843	G	1.0	not sig	-0.301219870265399	0.7263401082134024	sig active	chr11	65265153.0	65265267.0
81	-0.008446171363567134	0.154207429044595	0.05452055939338824	T	1.0	not sig	-0.301219870265399	0.7263401082134024	sig active	chr11	65265153.0	65265267.0
82	-0.11870932154945651	0.32516108296461194	0.11496180337111933	A	1.0	not sig	-0.301219870265399	0.7263401082134024	sig active	chr11	65265153.0	65265267.0
83	-0.11870932154945651	0.32516108296461194	0.11496180337111933	A	1.0	not sig	-0.301219870265399	0.7263401082134024	sig active	chr11	65265153.0	65265267.0
84	-0.11870932154945651	0.32516108296461194	0.11496180337111933	A	1.0	not sig	-0.301219870265399	0.7263401082134024	sig active	chr11	65265153.0	65265267.0
85	-0.08243080789782886	0.3663343685013775	0.1295187580745078	G	1.0	not sig	-0.301219870265399	0.7263401082134024	sig active	chr11	65265153.0	65265267.0
86	-0.08243080789782886	0.3663343685013775	0.1295187580745078	G	1.0	not sig	-0.301219870265399	0.7263401082134024	sig active	chr11	65265153.0	65265267.0
87	0.12678372884869663	0.16204567783174398	0.057291798828398376	A	1.0	not sig	-0.301219870265399	0.7263401082134024	sig active	chr11	65265153.0	65265267.0
88	-0.5165186128395508	0.37281893601661725	0.1318113989060518	C	3.960938234043911e-05	sig	-0.301219870265399	0.7263401082134024	sig active	chr11	65265153.0	65265267.0
89	-0.07527335858183828	0.2379615110381556	0.08413209905823865	T	1.0	not sig	-0.301219870265399	0.7263401082134024	sig active	chr11	65265153.0	65265267.0
90	-0.07582449433498334	0.17416348686776875	0.061576091299646744	G	1.0	not sig	-0.301219870265399	0.7263401082134024	sig active	chr11	65265153.0	65265267.0
91	-0.07582449433498334	0.17416348686776875	0.061576091299646744	G	1.0	not sig	-0.301219870265399	0.7263401082134024	sig active	chr11	65265153.0	65265267.0
92	-0.07582449433498334	0.17416348686776875	0.061576091299646744	G	1.0	not sig	-0.301219870265399	0.7263401082134024	sig active	chr11	65265153.0	65265267.0
93	-0.07582449433498334	0.17416348686776875	0.061576091299646744	G	1.0	not sig	-0.301219870265399	0.7263401082134024	sig active	chr11	65265153.0	65265267.0
94	-0.020085121438898755	0.2501014381882856	0.08842421146372245	C	1.0	not sig	-0.301219870265399	0.7263401082134024	sig active	chr11	65265153.0	65265267.0
95	-0.020085121438898755	0.2501014381882856	0.08842421146372245	C	1.0	not sig	-0.301219870265399	0.7263401082134024	sig active	chr11	65265153.0	65265267.0
96	-0.020085121438898755	0.2501014381882856	0.08842421146372245	C	1.0	not sig	-0.301219870265399	0.7263401082134024	sig active	chr11	65265153.0	65265267.0
97	-0.020085121438898755	0.2501014381882856	0.08842421146372245	C	1.0	not sig	-0.301219870265399	0.7263401082134024	sig active	chr11	65265153.0	65265267.0
98	-0.16436967462090007	0.24799672507232626	0.0876800830053489	G	1.0	not sig	-0.301219870265399	0.7263401082134024	sig active	chr11	65265153.0	65265267.0
99	-0.0006040382696975433	0.16697747932811413	0.05903545396917303	C	1.0	not sig	-0.301219870265399	0.7263401082134024	sig active	chr11	65265153.0	65265267.0
100	-0.05387786810143656	0.23665525285064615	0.08367026704705445	A	1.0	not sig	-0.301219870265399	0.7263401082134024	sig active	chr11	65265153.0	65265267.0
101	-0.05387786810143656	0.23665525285064615	0.08367026704705445	A	1.0	not sig	-0.301219870265399	0.7263401082134024	sig active	chr11	65265153.0	65265267.0
102	-0.03767834843742321	0.17827975842588784	0.0630314130656224	C	1.0	not sig	-0.301219870265399	0.7263401082134024	sig active	chr11	65265153.0	65265267.0
103	-0.07646318877768965	0.22195726817895647	0.0784737447314906	T	1.0	not sig	-0.301219870265399	0.7263401082134024	sig active	chr11	65265153.0	65265267.0
104	0.019739252037708807	0.16762509292133776	0.059264419950851535	G	1.0	not sig	-0.301219870265399	0.7263401082134024	sig active	chr11	65265153.0	65265267.0
