## Supplementary material for "High-throughput functional analysis of IncRNA core promoters elucidatesrules governing tissue-specificity": MEG3__p1__tile1.chr14:101292281-101292395.plus.av.log2FC.HepG2.txt

delpos	mean.log2FC	sd	se	seq	padj	sig	wt_activ	wt_l2fc	wt_class	tile_chr	tile_start	tile_end
11	-0.0690748417432824	0.14738115745951172	0.052107107929371524	C	1.0	not sig	-1.0437284001552258	-0.01616842167642429	not sig	chr14	101292281.0	101292395.0
12	0.12479974019347766	0.2573847428449539	0.0909992485198113	T	1.0	not sig	-1.0437284001552258	-0.01616842167642429	not sig	chr14	101292281.0	101292395.0
13	-0.07559729524566941	0.15485069350904523	0.05474798772584279	G	1.0	not sig	-1.0437284001552258	-0.01616842167642429	not sig	chr14	101292281.0	101292395.0
14	-0.11843484028620689	0.30742648175447507	0.10869167498245587	C	1.0	not sig	-1.0437284001552258	-0.01616842167642429	not sig	chr14	101292281.0	101292395.0
15	0.10265887901991028	0.23418313715605926	0.08279624216129441	A	1.0	not sig	-1.0437284001552258	-0.01616842167642429	not sig	chr14	101292281.0	101292395.0
16	0.10265887901991028	0.23418313715605926	0.08279624216129441	A	1.0	not sig	-1.0437284001552258	-0.01616842167642429	not sig	chr14	101292281.0	101292395.0
17	0.10994621740497475	0.15402348036115246	0.05445552371266196	T	1.0	not sig	-1.0437284001552258	-0.01616842167642429	not sig	chr14	101292281.0	101292395.0
18	0.1810945176518996	0.2687724804354482	0.09502542175611704	C	1.0	not sig	-1.0437284001552258	-0.01616842167642429	not sig	chr14	101292281.0	101292395.0
19	0.026733086212851517	0.336707202030529	0.11904397291506795	T	1.0	not sig	-1.0437284001552258	-0.01616842167642429	not sig	chr14	101292281.0	101292395.0
20	0.19239730434765961	0.1948326316608547	0.0688837375219056	G	1.0	not sig	-1.0437284001552258	-0.01616842167642429	not sig	chr14	101292281.0	101292395.0
21	0.19239730434765961	0.1948326316608547	0.0688837375219056	G	1.0	not sig	-1.0437284001552258	-0.01616842167642429	not sig	chr14	101292281.0	101292395.0
22	0.19239730434765961	0.1948326316608547	0.0688837375219056	G	1.0	not sig	-1.0437284001552258	-0.01616842167642429	not sig	chr14	101292281.0	101292395.0
23	0.07885410771980524	0.25496894747948545	0.09014513587737041	T	1.0	not sig	-1.0437284001552258	-0.01616842167642429	not sig	chr14	101292281.0	101292395.0
24	-0.1934195771535503	0.11528884501556133	0.04076076205283415	G	1.0	not sig	-1.0437284001552258	-0.01616842167642429	not sig	chr14	101292281.0	101292395.0
25	-0.08634812991160881	0.1741190833325986	0.06156039227923301	C	1.0	not sig	-1.0437284001552258	-0.01616842167642429	not sig	chr14	101292281.0	101292395.0
26	0.01420196976380192	0.13295056955197204	0.047005124646406576	G	1.0	not sig	-1.0437284001552258	-0.01616842167642429	not sig	chr14	101292281.0	101292395.0
27	0.01420196976380192	0.13295056955197204	0.047005124646406576	G	1.0	not sig	-1.0437284001552258	-0.01616842167642429	not sig	chr14	101292281.0	101292395.0
28	-0.16212665692512623	0.22962412137535218	0.08118438667425719	C	1.0	not sig	-1.0437284001552258	-0.01616842167642429	not sig	chr14	101292281.0	101292395.0
29	0.20209549118430936	0.1550748262134208	0.05482723060341761	T	1.0	not sig	-1.0437284001552258	-0.01616842167642429	not sig	chr14	101292281.0	101292395.0
30	-0.01940231033014965	0.2609511971010092	0.09226018051443548	A	1.0	not sig	-1.0437284001552258	-0.01616842167642429	not sig	chr14	101292281.0	101292395.0
31	-0.02590775841799288	0.23347524862175217	0.08254596576982805	G	1.0	not sig	-1.0437284001552258	-0.01616842167642429	not sig	chr14	101292281.0	101292395.0
32	0.18031029391169662	0.30911708880540917	0.10928939483747452	A	1.0	not sig	-1.0437284001552258	-0.01616842167642429	not sig	chr14	101292281.0	101292395.0
33	-0.07715467544228645	0.16053063753072766	0.056756151193088605	G	1.0	not sig	-1.0437284001552258	-0.01616842167642429	not sig	chr14	101292281.0	101292395.0
34	-0.09301216237022841	0.23958819056742442	0.08470721712122031	C	1.0	not sig	-1.0437284001552258	-0.01616842167642429	not sig	chr14	101292281.0	101292395.0
35	0.27171914646316175	0.2049599217258303	0.07246427526189929	A	1.0	not sig	-1.0437284001552258	-0.01616842167642429	not sig	chr14	101292281.0	101292395.0
36	0.27171914646316175	0.2049599217258303	0.07246427526189929	A	1.0	not sig	-1.0437284001552258	-0.01616842167642429	not sig	chr14	101292281.0	101292395.0
37	-0.08338480439157875	0.316058212082544	0.11174345250663142	T	1.0	not sig	-1.0437284001552258	-0.01616842167642429	not sig	chr14	101292281.0	101292395.0
38	-0.08338480439157875	0.316058212082544	0.11174345250663142	T	1.0	not sig	-1.0437284001552258	-0.01616842167642429	not sig	chr14	101292281.0	101292395.0
39	-0.08338480439157875	0.316058212082544	0.11174345250663142	T	1.0	not sig	-1.0437284001552258	-0.01616842167642429	not sig	chr14	101292281.0	101292395.0
40	0.017600506182852624	0.2389633762367909	0.08448631189613356	G	1.0	not sig	-1.0437284001552258	-0.01616842167642429	not sig	chr14	101292281.0	101292395.0
41	0.2693750154799846	0.22704783755388386	0.08027353279404646	T	1.0	not sig	-1.0437284001552258	-0.01616842167642429	not sig	chr14	101292281.0	101292395.0
42	0.07291678914270842	0.274565813080049	0.09707367415545036	C	1.0	not sig	-1.0437284001552258	-0.01616842167642429	not sig	chr14	101292281.0	101292395.0
43				A			-1.0437284001552258	-0.01616842167642429	not sig	chr14	101292281.0	101292395.0
44	-0.06698637450570263	0.1892703819094908	0.06691718526298429	T	1.0	not sig	-1.0437284001552258	-0.01616842167642429	not sig	chr14	101292281.0	101292395.0
45	-0.08124835397934714	0.13291597460403096	0.04699289348526461	A	1.0	not sig	-1.0437284001552258	-0.01616842167642429	not sig	chr14	101292281.0	101292395.0
46	-0.06748241630974801	0.1635287768312898	0.057816153508273294	G	1.0	not sig	-1.0437284001552258	-0.01616842167642429	not sig	chr14	101292281.0	101292395.0
47	-0.1478411026462738	0.1630129055759649	0.05763376547684357	A	1.0	not sig	-1.0437284001552258	-0.01616842167642429	not sig	chr14	101292281.0	101292395.0
48	-0.1478411026462738	0.1630129055759649	0.05763376547684357	A	1.0	not sig	-1.0437284001552258	-0.01616842167642429	not sig	chr14	101292281.0	101292395.0
49	-0.1114224793030409	0.2070913925313528	0.07321786399214235	T	1.0	not sig	-1.0437284001552258	-0.01616842167642429	not sig	chr14	101292281.0	101292395.0
50	-0.08732443265115211	0.18816047972004823	0.06652477558067997	C	1.0	not sig	-1.0437284001552258	-0.01616842167642429	not sig	chr14	101292281.0	101292395.0
51	0.2483326144665684	0.2608496033610868	0.09222426170322286	T	1.0	not sig	-1.0437284001552258	-0.01616842167642429	not sig	chr14	101292281.0	101292395.0
52	-0.03227056351272886	0.17795796551513537	0.062917642090957	G	1.0	not sig	-1.0437284001552258	-0.01616842167642429	not sig	chr14	101292281.0	101292395.0
53	-0.03227056351272886	0.17795796551513537	0.062917642090957	G	1.0	not sig	-1.0437284001552258	-0.01616842167642429	not sig	chr14	101292281.0	101292395.0
54	-0.03227056351272886	0.17795796551513537	0.062917642090957	G	1.0	not sig	-1.0437284001552258	-0.01616842167642429	not sig	chr14	101292281.0	101292395.0
55	-0.03227056351272886	0.17795796551513537	0.062917642090957	G	1.0	not sig	-1.0437284001552258	-0.01616842167642429	not sig	chr14	101292281.0	101292395.0
56	-0.03227056351272886	0.17795796551513537	0.062917642090957	G	1.0	not sig	-1.0437284001552258	-0.01616842167642429	not sig	chr14	101292281.0	101292395.0
57	-0.03227056351272886	0.17795796551513537	0.062917642090957	G	1.0	not sig	-1.0437284001552258	-0.01616842167642429	not sig	chr14	101292281.0	101292395.0
58	0.19694497245851839	0.14405261047234771	0.050930288856310665	C	1.0	not sig	-1.0437284001552258	-0.01616842167642429	not sig	chr14	101292281.0	101292395.0
59	0.09432890113291648	0.1109737953155709	0.03923516160082405	T	1.0	not sig	-1.0437284001552258	-0.01616842167642429	not sig	chr14	101292281.0	101292395.0
60	-0.12458690347935795	0.13610777344987138	0.048121364789303185	C	1.0	not sig	-1.0437284001552258	-0.01616842167642429	not sig	chr14	101292281.0	101292395.0
61	-0.0736224767741605	0.22110067498030841	0.07817089330174945	A	1.0	not sig	-1.0437284001552258	-0.01616842167642429	not sig	chr14	101292281.0	101292395.0
62	-0.10319299308507042	0.18617178882498348	0.06582166717188785	T	1.0	not sig	-1.0437284001552258	-0.01616842167642429	not sig	chr14	101292281.0	101292395.0
63	-0.10319299308507042	0.18617178882498348	0.06582166717188785	T	1.0	not sig	-1.0437284001552258	-0.01616842167642429	not sig	chr14	101292281.0	101292395.0
64	-0.10319299308507042	0.18617178882498348	0.06582166717188785	T	1.0	not sig	-1.0437284001552258	-0.01616842167642429	not sig	chr14	101292281.0	101292395.0
65	-0.10319299308507042	0.18617178882498348	0.06582166717188785	T	1.0	not sig	-1.0437284001552258	-0.01616842167642429	not sig	chr14	101292281.0	101292395.0
66	-0.10319299308507042	0.18617178882498348	0.06582166717188785	T	1.0	not sig	-1.0437284001552258	-0.01616842167642429	not sig	chr14	101292281.0	101292395.0
67	-0.17463961276701812	0.3537287911554335	0.12506201346346352	C	1.0	not sig	-1.0437284001552258	-0.01616842167642429	not sig	chr14	101292281.0	101292395.0
68	-0.17463961276701812	0.3537287911554335	0.12506201346346352	C	1.0	not sig	-1.0437284001552258	-0.01616842167642429	not sig	chr14	101292281.0	101292395.0
69	-0.1394691388691811	0.1386982074092133	0.04903722149873648	G	1.0	not sig	-1.0437284001552258	-0.01616842167642429	not sig	chr14	101292281.0	101292395.0
70	-0.1394691388691811	0.1386982074092133	0.04903722149873648	G	1.0	not sig	-1.0437284001552258	-0.01616842167642429	not sig	chr14	101292281.0	101292395.0
71	-0.117747910003956	0.1855888534810184	0.06561556840453235	C	1.0	not sig	-1.0437284001552258	-0.01616842167642429	not sig	chr14	101292281.0	101292395.0
72	-0.117747910003956	0.1855888534810184	0.06561556840453235	C	1.0	not sig	-1.0437284001552258	-0.01616842167642429	not sig	chr14	101292281.0	101292395.0
73	-0.3394112191912808	0.24126099269414636	0.08529864198491449	A	1.0	not sig	-1.0437284001552258	-0.01616842167642429	not sig	chr14	101292281.0	101292395.0
74	-0.3394112191912808	0.24126099269414636	0.08529864198491449	A	1.0	not sig	-1.0437284001552258	-0.01616842167642429	not sig	chr14	101292281.0	101292395.0
75	-0.16013078130760522	0.19899561407419708	0.07035557406912296	T	1.0	not sig	-1.0437284001552258	-0.01616842167642429	not sig	chr14	101292281.0	101292395.0
76	-0.037089086375587596	0.20896536189383078	0.07388041221411436	C	1.0	not sig	-1.0437284001552258	-0.01616842167642429	not sig	chr14	101292281.0	101292395.0
77	-0.0007562345455821434	0.17649084261475131	0.06239893581510917	A	1.0	not sig	-1.0437284001552258	-0.01616842167642429	not sig	chr14	101292281.0	101292395.0
78	0.1484498411012714	0.15232361562253063	0.05385453077077227	C	1.0	not sig	-1.0437284001552258	-0.01616842167642429	not sig	chr14	101292281.0	101292395.0
79	0.12206899981256247	0.14996285194256906	0.0530198747673324	T	1.0	not sig	-1.0437284001552258	-0.01616842167642429	not sig	chr14	101292281.0	101292395.0
80	0.12206899981256247	0.14996285194256906	0.0530198747673324	T	1.0	not sig	-1.0437284001552258	-0.01616842167642429	not sig	chr14	101292281.0	101292395.0
81	0.12206899981256247	0.14996285194256906	0.0530198747673324	T	1.0	not sig	-1.0437284001552258	-0.01616842167642429	not sig	chr14	101292281.0	101292395.0
82	0.12206899981256247	0.14996285194256906	0.0530198747673324	T	1.0	not sig	-1.0437284001552258	-0.01616842167642429	not sig	chr14	101292281.0	101292395.0
83	0.06987364824033235	0.20515307429757013	0.07253256500853972	A	1.0	not sig	-1.0437284001552258	-0.01616842167642429	not sig	chr14	101292281.0	101292395.0
84	-0.004269674313045688	0.23092747485832757	0.0816451917173047	G	1.0	not sig	-1.0437284001552258	-0.01616842167642429	not sig	chr14	101292281.0	101292395.0
85	-0.13225660398134975	0.1883415313702977	0.06658878700549818	A	1.0	not sig	-1.0437284001552258	-0.01616842167642429	not sig	chr14	101292281.0	101292395.0
86	-0.18517270526549495	0.21563471402007556	0.07623838427140865	G	1.0	not sig	-1.0437284001552258	-0.01616842167642429	not sig	chr14	101292281.0	101292395.0
87	0.3246688065957765	0.17066515566658763	0.060339244442050924	A	1.0	not sig	-1.0437284001552258	-0.01616842167642429	not sig	chr14	101292281.0	101292395.0
88	0.3246688065957765	0.17066515566658763	0.060339244442050924	A	1.0	not sig	-1.0437284001552258	-0.01616842167642429	not sig	chr14	101292281.0	101292395.0
89	0.3246688065957765	0.17066515566658763	0.060339244442050924	A	1.0	not sig	-1.0437284001552258	-0.01616842167642429	not sig	chr14	101292281.0	101292395.0
90	-0.12100580879841784	0.18838137064540506	0.06660287231629117	T	1.0	not sig	-1.0437284001552258	-0.01616842167642429	not sig	chr14	101292281.0	101292395.0
91	-0.1503032963090199	0.15813618862516365	0.055909585663924094	G	1.0	not sig	-1.0437284001552258	-0.01616842167642429	not sig	chr14	101292281.0	101292395.0
92	0.18473824750945333	0.14028832880514586	0.049599414309723346	A	1.0	not sig	-1.0437284001552258	-0.01616842167642429	not sig	chr14	101292281.0	101292395.0
93	0.45277509628038853	0.3359499307194525	0.11877623707543784	G	0.002441785165244992	sig	-1.0437284001552258	-0.01616842167642429	not sig	chr14	101292281.0	101292395.0
94	-0.1858959124562546	0.17724219659558296	0.06266457956256796	C	1.0	not sig	-1.0437284001552258	-0.01616842167642429	not sig	chr14	101292281.0	101292395.0
95	-0.06271465014839926	0.27650215956334595	0.09775827601998335	G	1.0	not sig	-1.0437284001552258	-0.01616842167642429	not sig	chr14	101292281.0	101292395.0
96	-0.12334831373281728	0.10549040154011236	0.03729648913955263	C	1.0	not sig	-1.0437284001552258	-0.01616842167642429	not sig	chr14	101292281.0	101292395.0
97	-0.1491666072968778	0.25167557187729456	0.08898075176671866	A	1.0	not sig	-1.0437284001552258	-0.01616842167642429	not sig	chr14	101292281.0	101292395.0
98	-0.020101722497367164	0.24302971202851467	0.08592397870258829	T	1.0	not sig	-1.0437284001552258	-0.01616842167642429	not sig	chr14	101292281.0	101292395.0
99	-0.020101722497367164	0.24302971202851467	0.08592397870258829	T	1.0	not sig	-1.0437284001552258	-0.01616842167642429	not sig	chr14	101292281.0	101292395.0
100	-0.06046796150157459	0.2821608262279167	0.09975891680547948	G	1.0	not sig	-1.0437284001552258	-0.01616842167642429	not sig	chr14	101292281.0	101292395.0
101	-0.21629703580966686	0.13621216598567049	0.048158273124287596	C	1.0	not sig	-1.0437284001552258	-0.01616842167642429	not sig	chr14	101292281.0	101292395.0
102	-0.12462794797963354	0.15173865426479877	0.05364771569938012	A	1.0	not sig	-1.0437284001552258	-0.01616842167642429	not sig	chr14	101292281.0	101292395.0
103	-0.07822294420712435	0.23674666110037917	0.08370258474367577	G	1.0	not sig	-1.0437284001552258	-0.01616842167642429	not sig	chr14	101292281.0	101292395.0
104	0.18165042611543816	0.17158182124368515	0.06066333466487389	C	1.0	not sig	-1.0437284001552258	-0.01616842167642429	not sig	chr14	101292281.0	101292395.0
