## Supplementary material for "High-throughput functional analysis of IncRNA core promoters elucidatesrules governing tissue-specificity": MEG3__p1__tile2.chr14:101292375-101292489.plus.av.log2FC.HepG2.txt

delpos	mean.log2FC	sd	se	seq	padj	sig	wt_activ	wt_l2fc	wt_class	tile_chr	tile_start	tile_end
11	0.03662336113153669	0.08918291002424451	0.03153092022204651	A	1.0	not sig	2.7308305880474197	3.7583905665262214	sig active	chr14	101292375.0	101292489.0
12	-0.17421696732169084	0.059665644036564394	0.021094990751058685	G	1.0	not sig	2.7308305880474197	3.7583905665262214	sig active	chr14	101292375.0	101292489.0
13	-0.26604079678182907	0.11741876457772957	0.041513802335729676	A	0.5136695457974754	not sig	2.7308305880474197	3.7583905665262214	sig active	chr14	101292375.0	101292489.0
14	-0.26604079678182907	0.11741876457772957	0.041513802335729676	A	0.5136695457974754	not sig	2.7308305880474197	3.7583905665262214	sig active	chr14	101292375.0	101292489.0
15	0.3718410801051015	0.20531282987295799	0.07258904713388427	T	6.233415446338089e-05	sig	2.7308305880474197	3.7583905665262214	sig active	chr14	101292375.0	101292489.0
16	0.1216245175228679	0.07206557119253379	0.025479027040161275	G	1.0	not sig	2.7308305880474197	3.7583905665262214	sig active	chr14	101292375.0	101292489.0
17	-0.27504673984767464	0.11281976901734905	0.03988781186203373	C	0.09858510896190133	not sig	2.7308305880474197	3.7583905665262214	sig active	chr14	101292375.0	101292489.0
18	-0.19131386125030891	0.12781167274466723	0.045188250256275014	G	1.0	not sig	2.7308305880474197	3.7583905665262214	sig active	chr14	101292375.0	101292489.0
19	0.36818676394317124	0.1250433567935289	0.04420950276551661	C	1.970278971587844e-08	sig	2.7308305880474197	3.7583905665262214	sig active	chr14	101292375.0	101292489.0
20	-1.0922763021016952	0.2712000626095267	0.09588370166470629	T	2.1591674056386724e-52	sig	2.7308305880474197	3.7583905665262214	sig active	chr14	101292375.0	101292489.0
21	-0.7903754285546662	0.21946511103388153	0.07759263412295811	G	4.193124253604445e-31	sig	2.7308305880474197	3.7583905665262214	sig active	chr14	101292375.0	101292489.0
22	-1.4284170219208483	0.30527863244055115	0.10793229557503463	A	1.1991962969813663e-70	sig	2.7308305880474197	3.7583905665262214	sig active	chr14	101292375.0	101292489.0
23	-1.3554857512881626	0.3706390688354969	0.13104069947312372	C	7.494526425855574e-69	sig	2.7308305880474197	3.7583905665262214	sig active	chr14	101292375.0	101292489.0
24	-1.4922048697210604	0.40179497898430516	0.14205597714325427	G	2.600145932232856e-75	sig	2.7308305880474197	3.7583905665262214	sig active	chr14	101292375.0	101292489.0
25	-1.7553231936573406	0.24872779491143945	0.08793855522572784	T	2.8306431190047337e-72	sig	2.7308305880474197	3.7583905665262214	sig active	chr14	101292375.0	101292489.0
26	-1.2383353123062486	0.22656783105905137	0.08010382487029165	C	2.5152757922788296e-69	sig	2.7308305880474197	3.7583905665262214	sig active	chr14	101292375.0	101292489.0
27	-1.587721862522184	0.34687595069686283	0.12263916848414111	A	2.8613026344647967e-74	sig	2.7308305880474197	3.7583905665262214	sig active	chr14	101292375.0	101292489.0
28	-0.6927412324376743	0.1574779060350855	0.05567684762223344	G	6.503959776683072e-29	sig	2.7308305880474197	3.7583905665262214	sig active	chr14	101292375.0	101292489.0
29	-0.41189342011542074	0.19726576164697662	0.06974397887825316	A	2.2769715262141848e-08	sig	2.7308305880474197	3.7583905665262214	sig active	chr14	101292375.0	101292489.0
30	-0.11576305883238197	0.09818369279652442	0.0347131774891796	G	1.0	not sig	2.7308305880474197	3.7583905665262214	sig active	chr14	101292375.0	101292489.0
31	-0.046561448516105663	0.11905578313908999	0.04209257579856278	A	1.0	not sig	2.7308305880474197	3.7583905665262214	sig active	chr14	101292375.0	101292489.0
32	-0.6026810734727225	0.22536899925305284	0.07967997382052981	C	1.161175064903716e-12	sig	2.7308305880474197	3.7583905665262214	sig active	chr14	101292375.0	101292489.0
33	-0.6026810734727225	0.22536899925305284	0.07967997382052981	C	1.161175064903716e-12	sig	2.7308305880474197	3.7583905665262214	sig active	chr14	101292375.0	101292489.0
34	-0.275460236674348	0.15673384858330733	0.05541378358736108	A	0.006905997617523006	sig	2.7308305880474197	3.7583905665262214	sig active	chr14	101292375.0	101292489.0
35	-0.536246776507897	0.11557748027590048	0.04086281002777183	C	7.283257798208467e-20	sig	2.7308305880474197	3.7583905665262214	sig active	chr14	101292375.0	101292489.0
36	-0.536246776507897	0.11557748027590048	0.04086281002777183	C	7.283257798208467e-20	sig	2.7308305880474197	3.7583905665262214	sig active	chr14	101292375.0	101292489.0
37	-0.536246776507897	0.11557748027590048	0.04086281002777183	C	7.283257798208467e-20	sig	2.7308305880474197	3.7583905665262214	sig active	chr14	101292375.0	101292489.0
38	-0.536246776507897	0.11557748027590048	0.04086281002777183	C	7.283257798208467e-20	sig	2.7308305880474197	3.7583905665262214	sig active	chr14	101292375.0	101292489.0
39	-0.1743181836940111	0.1049680714176076	0.03711181755373207	T	1.0	not sig	2.7308305880474197	3.7583905665262214	sig active	chr14	101292375.0	101292489.0
40	-0.1743181836940111	0.1049680714176076	0.03711181755373207	T	1.0	not sig	2.7308305880474197	3.7583905665262214	sig active	chr14	101292375.0	101292489.0
41	0.045462305323490326	0.05397765510816654	0.01908398297976662	C	1.0	not sig	2.7308305880474197	3.7583905665262214	sig active	chr14	101292375.0	101292489.0
42	-0.3584645990326404	0.10787722865832289	0.03814035995995593	T	0.0003930861891785304	sig	2.7308305880474197	3.7583905665262214	sig active	chr14	101292375.0	101292489.0
43	-0.11792170418235431	0.08511978851095038	0.030094389834628893	G	1.0	not sig	2.7308305880474197	3.7583905665262214	sig active	chr14	101292375.0	101292489.0
44	0.04830356415599657	0.08914048453886833	0.031515920547844196	C	1.0	not sig	2.7308305880474197	3.7583905665262214	sig active	chr14	101292375.0	101292489.0
45	-0.05067010857459581	0.1331511165613879	0.047076028721558895	G	1.0	not sig	2.7308305880474197	3.7583905665262214	sig active	chr14	101292375.0	101292489.0
46	0.3456053615079856	0.11100297996724831	0.03924547993337788	C	1.1111385564826705e-05	sig	2.7308305880474197	3.7583905665262214	sig active	chr14	101292375.0	101292489.0
47	0.3456053615079856	0.11100297996724831	0.03924547993337788	C	1.1111385564826705e-05	sig	2.7308305880474197	3.7583905665262214	sig active	chr14	101292375.0	101292489.0
48	-0.05218110103719953	0.08063775815968888	0.02850975280719843	T	1.0	not sig	2.7308305880474197	3.7583905665262214	sig active	chr14	101292375.0	101292489.0
49	-0.023063816614967758	0.10438677607857438	0.036906298615680816	C	1.0	not sig	2.7308305880474197	3.7583905665262214	sig active	chr14	101292375.0	101292489.0
50	-0.023063816614967758	0.10438677607857438	0.036906298615680816	C	1.0	not sig	2.7308305880474197	3.7583905665262214	sig active	chr14	101292375.0	101292489.0
51	-0.73102390821045	0.24812259108803594	0.08772458336196351	A	5.398085012394009e-30	sig	2.7308305880474197	3.7583905665262214	sig active	chr14	101292375.0	101292489.0
52	-1.4817094890461893	0.2804777902143462	0.09916387371639104	T	4.3551886346343156e-80	sig	2.7308305880474197	3.7583905665262214	sig active	chr14	101292375.0	101292489.0
53	-0.9617245126377043	0.24540569697923262	0.0867640162379132	A	2.121245424676026e-54	sig	2.7308305880474197	3.7583905665262214	sig active	chr14	101292375.0	101292489.0
54	-0.7174338834678949	0.23617618576291177	0.08350089125386433	T	4.15374581157387e-28	sig	2.7308305880474197	3.7583905665262214	sig active	chr14	101292375.0	101292489.0
55	-0.9640842100334358	0.14923748488848457	0.05276341878593617	A	3.7754311221683097e-51	sig	2.7308305880474197	3.7583905665262214	sig active	chr14	101292375.0	101292489.0
56	-0.9640842100334358	0.14923748488848457	0.05276341878593617	A	3.7754311221683097e-51	sig	2.7308305880474197	3.7583905665262214	sig active	chr14	101292375.0	101292489.0
57	-0.9640842100334358	0.14923748488848457	0.05276341878593617	A	3.7754311221683097e-51	sig	2.7308305880474197	3.7583905665262214	sig active	chr14	101292375.0	101292489.0
58	-0.6275974835572188	0.10993642924623592	0.03886839730972425	C	4.307944510513718e-25	sig	2.7308305880474197	3.7583905665262214	sig active	chr14	101292375.0	101292489.0
59	-0.6275974835572188	0.10993642924623592	0.03886839730972425	C	4.307944510513718e-25	sig	2.7308305880474197	3.7583905665262214	sig active	chr14	101292375.0	101292489.0
60	-0.6275974835572188	0.10993642924623592	0.03886839730972425	C	4.307944510513718e-25	sig	2.7308305880474197	3.7583905665262214	sig active	chr14	101292375.0	101292489.0
61	-0.6275974835572188	0.10993642924623592	0.03886839730972425	C	4.307944510513718e-25	sig	2.7308305880474197	3.7583905665262214	sig active	chr14	101292375.0	101292489.0
62	-0.6925035283868435	0.180990777385394	0.06398990301071847	A	3.632738176545349e-34	sig	2.7308305880474197	3.7583905665262214	sig active	chr14	101292375.0	101292489.0
63	-0.4266963980506573	0.08981651026488749	0.03175493173540655	C	1.2277125061671e-13	sig	2.7308305880474197	3.7583905665262214	sig active	chr14	101292375.0	101292489.0
64	-0.4266963980506573	0.08981651026488749	0.03175493173540655	C	1.2277125061671e-13	sig	2.7308305880474197	3.7583905665262214	sig active	chr14	101292375.0	101292489.0
65	-0.4266963980506573	0.08981651026488749	0.03175493173540655	C	1.2277125061671e-13	sig	2.7308305880474197	3.7583905665262214	sig active	chr14	101292375.0	101292489.0
66	-0.2861665497973951	0.10464709104007501	0.03699833385294152	A	0.019912789798637743	sig	2.7308305880474197	3.7583905665262214	sig active	chr14	101292375.0	101292489.0
67	-0.0473042337795091	0.16782599293851852	0.059335448833096036	G	1.0	not sig	2.7308305880474197	3.7583905665262214	sig active	chr14	101292375.0	101292489.0
68	-0.31171466185425917	0.1474316104916965	0.05212494576996617	C	0.06270070367986484	not sig	2.7308305880474197	3.7583905665262214	sig active	chr14	101292375.0	101292489.0
69	-0.31171466185425917	0.1474316104916965	0.05212494576996617	C	0.06270070367986484	not sig	2.7308305880474197	3.7583905665262214	sig active	chr14	101292375.0	101292489.0
70	0.22679448849033051	0.06930890932282803	0.02450439988940761	A	1.0	not sig	2.7308305880474197	3.7583905665262214	sig active	chr14	101292375.0	101292489.0
71	-0.17948577210195588	0.15415904459949678	0.054503452908771795	G	1.0	not sig	2.7308305880474197	3.7583905665262214	sig active	chr14	101292375.0	101292489.0
72	-0.06116754869504548	0.09289982602219421	0.032845048475672003	C	1.0	not sig	2.7308305880474197	3.7583905665262214	sig active	chr14	101292375.0	101292489.0
73	-0.06116754869504548	0.09289982602219421	0.032845048475672003	C	1.0	not sig	2.7308305880474197	3.7583905665262214	sig active	chr14	101292375.0	101292489.0
74	-0.06116754869504548	0.09289982602219421	0.032845048475672003	C	1.0	not sig	2.7308305880474197	3.7583905665262214	sig active	chr14	101292375.0	101292489.0
75	-0.06116754869504548	0.09289982602219421	0.032845048475672003	C	1.0	not sig	2.7308305880474197	3.7583905665262214	sig active	chr14	101292375.0	101292489.0
76	0.13913653306252594	0.09576321247358643	0.03385740846414057	T	1.0	not sig	2.7308305880474197	3.7583905665262214	sig active	chr14	101292375.0	101292489.0
77	0.20990301793468497	0.1038834421988563	0.03672834321590602	A	1.0	not sig	2.7308305880474197	3.7583905665262214	sig active	chr14	101292375.0	101292489.0
78	0.09009636720404451	0.13524895714139856	0.047817727371545826	G	1.0	not sig	2.7308305880474197	3.7583905665262214	sig active	chr14	101292375.0	101292489.0
79	-0.31369772094610127	0.1768413623811436	0.06252286326698712	C	0.2848806273565401	not sig	2.7308305880474197	3.7583905665262214	sig active	chr14	101292375.0	101292489.0
80	-0.0303904183979965	0.08432887421833805	0.029814759404807125	G	1.0	not sig	2.7308305880474197	3.7583905665262214	sig active	chr14	101292375.0	101292489.0
81	-0.5907268283459367	0.2238022492478682	0.07912604404398475	C	2.7451874014817964e-27	sig	2.7308305880474197	3.7583905665262214	sig active	chr14	101292375.0	101292489.0
82	-0.907948363680476	0.25778081962647725	0.09113928280885415	A	3.852298799396163e-50	sig	2.7308305880474197	3.7583905665262214	sig active	chr14	101292375.0	101292489.0
83	-0.9044475090374293	0.2603772796239726	0.09205727004450845	G	1.690299881086679e-48	sig	2.7308305880474197	3.7583905665262214	sig active	chr14	101292375.0	101292489.0
84	-0.9904688700794211	0.2404101573920117	0.08499782627900833	A	1.4444037680928688e-47	sig	2.7308305880474197	3.7583905665262214	sig active	chr14	101292375.0	101292489.0
85	-0.37872931926209774	0.18929090743143345	0.06692444213086081	C	1.0148971147184994e-10	sig	2.7308305880474197	3.7583905665262214	sig active	chr14	101292375.0	101292489.0
86	-0.12922783718049158	0.08210158647613235	0.029027294271723462	G	1.0	not sig	2.7308305880474197	3.7583905665262214	sig active	chr14	101292375.0	101292489.0
87	-0.12922783718049158	0.08210158647613235	0.029027294271723462	G	1.0	not sig	2.7308305880474197	3.7583905665262214	sig active	chr14	101292375.0	101292489.0
88	-0.3070457431350955	0.13520089971003268	0.04780073650374322	C	8.374636095217037e-06	sig	2.7308305880474197	3.7583905665262214	sig active	chr14	101292375.0	101292489.0
89	0.03805993406852998	0.1002837881989478	0.035455673339275726	G	1.0	not sig	2.7308305880474197	3.7583905665262214	sig active	chr14	101292375.0	101292489.0
90	0.03805993406852998	0.1002837881989478	0.035455673339275726	G	1.0	not sig	2.7308305880474197	3.7583905665262214	sig active	chr14	101292375.0	101292489.0
91	-0.44674393399641377	0.1245350197953904	0.04402977849626074	A	2.5713980895484536e-14	sig	2.7308305880474197	3.7583905665262214	sig active	chr14	101292375.0	101292489.0
92	0.3680304608570957	0.22386428947923773	0.07914797857813864	G	0.08797566313264676	not sig	2.7308305880474197	3.7583905665262214	sig active	chr14	101292375.0	101292489.0
93	-0.3609969020092948	0.11007966908353821	0.0389190402398705	A	6.469521920000717e-05	sig	2.7308305880474197	3.7583905665262214	sig active	chr14	101292375.0	101292489.0
94	0.09558031397544003	0.10791484299829014	0.03815365863738629	G	1.0	not sig	2.7308305880474197	3.7583905665262214	sig active	chr14	101292375.0	101292489.0
95	-0.10208739754327723	0.07623600940373743	0.02695349960999207	C	1.0	not sig	2.7308305880474197	3.7583905665262214	sig active	chr14	101292375.0	101292489.0
96	0.2689959594217661	0.2040755839358277	0.07215161463781411	A	0.007660085851022848	sig	2.7308305880474197	3.7583905665262214	sig active	chr14	101292375.0	101292489.0
97	-0.09905310944260459	0.0904937628413174	0.03199437668009137	G	1.0	not sig	2.7308305880474197	3.7583905665262214	sig active	chr14	101292375.0	101292489.0
98	0.13034628151280547	0.08130359754718308	0.028745162580237554	A	1.0	not sig	2.7308305880474197	3.7583905665262214	sig active	chr14	101292375.0	101292489.0
99	0.1646300888054602	0.10724331857385065	0.03791623890025951	G	1.0	not sig	2.7308305880474197	3.7583905665262214	sig active	chr14	101292375.0	101292489.0
100	0.23500395329630297	0.12760207849650496	0.04511414749918839	A	1.0	not sig	2.7308305880474197	3.7583905665262214	sig active	chr14	101292375.0	101292489.0
101	0.4710886496618278	0.09903735846471606	0.03501499388060182	G	2.4018473309277777e-21	sig	2.7308305880474197	3.7583905665262214	sig active	chr14	101292375.0	101292489.0
102	0.4710886496618278	0.09903735846471606	0.03501499388060182	G	2.4018473309277777e-21	sig	2.7308305880474197	3.7583905665262214	sig active	chr14	101292375.0	101292489.0
103	0.4710886496618278	0.09903735846471606	0.03501499388060182	G	2.4018473309277777e-21	sig	2.7308305880474197	3.7583905665262214	sig active	chr14	101292375.0	101292489.0
104	-0.08285112588355026	0.10761182809616814	0.03804652669134076	A	1.0	not sig	2.7308305880474197	3.7583905665262214	sig active	chr14	101292375.0	101292489.0
