## Supplementary material for "High-throughput functional analysis of IncRNA core promoters elucidatesrules governing tissue-specificity": NEAT1__p1__tile1.chr11:65190095-65190209.plus.av.log2FC.HepG2.txt

delpos	mean.log2FC	sd	se	seq	padj	sig	wt_activ	wt_l2fc	wt_class	tile_chr	tile_start	tile_end
11	-0.11810188360120417	0.2939830760602628	0.10393871331814619	G	1.0	not sig	-0.9454499478899467	0.08211003058885463	not sig	chr11	65190095.0	65190209.0
12	-0.36019699462512444	0.3198262031369245	0.11307563851963277	C	1.0	not sig	-0.9454499478899467	0.08211003058885463	not sig	chr11	65190095.0	65190209.0
13	-0.06770879573933312	0.2094451431257862	0.0740500404954152	G	1.0	not sig	-0.9454499478899467	0.08211003058885463	not sig	chr11	65190095.0	65190209.0
14	-0.28810440206449855	0.26012058735057825	0.09196651562091077	T	1.0	not sig	-0.9454499478899467	0.08211003058885463	not sig	chr11	65190095.0	65190209.0
15	0.09009368606948191	0.27558883139524837	0.09743536574942811	G	1.0	not sig	-0.9454499478899467	0.08211003058885463	not sig	chr11	65190095.0	65190209.0
16	0.09009368606948191	0.27558883139524837	0.09743536574942811	G	1.0	not sig	-0.9454499478899467	0.08211003058885463	not sig	chr11	65190095.0	65190209.0
17	0.09009368606948191	0.27558883139524837	0.09743536574942811	G	1.0	not sig	-0.9454499478899467	0.08211003058885463	not sig	chr11	65190095.0	65190209.0
18	0.09009368606948191	0.27558883139524837	0.09743536574942811	G	1.0	not sig	-0.9454499478899467	0.08211003058885463	not sig	chr11	65190095.0	65190209.0
19	0.09009368606948191	0.27558883139524837	0.09743536574942811	G	1.0	not sig	-0.9454499478899467	0.08211003058885463	not sig	chr11	65190095.0	65190209.0
20	0.050694608496128765	0.2889430298903865	0.10215678790603978	C	1.0	not sig	-0.9454499478899467	0.08211003058885463	not sig	chr11	65190095.0	65190209.0
21	0.050694608496128765	0.2889430298903865	0.10215678790603978	C	1.0	not sig	-0.9454499478899467	0.08211003058885463	not sig	chr11	65190095.0	65190209.0
22	-0.0024642772867279755	0.32145685888215575	0.11365216238724969	G	1.0	not sig	-0.9454499478899467	0.08211003058885463	not sig	chr11	65190095.0	65190209.0
23	-0.09802691722418425	0.2627432282140554	0.09289375919050158	C	1.0	not sig	-0.9454499478899467	0.08211003058885463	not sig	chr11	65190095.0	65190209.0
24	-0.09802691722418425	0.2627432282140554	0.09289375919050158	C	1.0	not sig	-0.9454499478899467	0.08211003058885463	not sig	chr11	65190095.0	65190209.0
25	-0.3094735094020124	0.2528160895410279	0.08938398565376311	T	1.0	not sig	-0.9454499478899467	0.08211003058885463	not sig	chr11	65190095.0	65190209.0
26	-0.1642131986211206	0.20440079215297535	0.07226659310563546	G	1.0	not sig	-0.9454499478899467	0.08211003058885463	not sig	chr11	65190095.0	65190209.0
27	-0.1642131986211206	0.20440079215297535	0.07226659310563546	G	1.0	not sig	-0.9454499478899467	0.08211003058885463	not sig	chr11	65190095.0	65190209.0
28	-0.1642131986211206	0.20440079215297535	0.07226659310563546	G	1.0	not sig	-0.9454499478899467	0.08211003058885463	not sig	chr11	65190095.0	65190209.0
29	-0.24977607585363795	0.29629261480102814	0.10475525857065031	A	1.0	not sig	-0.9454499478899467	0.08211003058885463	not sig	chr11	65190095.0	65190209.0
30	-0.09678722861416915	0.2769210576081756	0.09790637884404577	G	1.0	not sig	-0.9454499478899467	0.08211003058885463	not sig	chr11	65190095.0	65190209.0
31	-0.10842011074105175	0.24070745651381717	0.08510293739154305	A	1.0	not sig	-0.9454499478899467	0.08211003058885463	not sig	chr11	65190095.0	65190209.0
32	-0.036338949505362594	0.2706999329760239	0.0957068791370452	C	1.0	not sig	-0.9454499478899467	0.08211003058885463	not sig	chr11	65190095.0	65190209.0
33	-0.036338949505362594	0.2706999329760239	0.0957068791370452	C	1.0	not sig	-0.9454499478899467	0.08211003058885463	not sig	chr11	65190095.0	65190209.0
34	0.13400944523287822	0.21247184128778968	0.07512013989289397	A	1.0	not sig	-0.9454499478899467	0.08211003058885463	not sig	chr11	65190095.0	65190209.0
35	0.1436368792531698	0.13898647894187544	0.0491391408765207	T	1.0	not sig	-0.9454499478899467	0.08211003058885463	not sig	chr11	65190095.0	65190209.0
36	0.20563622251039088	0.15533062296690214	0.05491766841291369	G	1.0	not sig	-0.9454499478899467	0.08211003058885463	not sig	chr11	65190095.0	65190209.0
37	-0.022215893891281605	0.3247706794409126	0.11482377488161587	C	1.0	not sig	-0.9454499478899467	0.08211003058885463	not sig	chr11	65190095.0	65190209.0
38	-0.014240872397893012	0.2990706165097009	0.10573743049382546	A	1.0	not sig	-0.9454499478899467	0.08211003058885463	not sig	chr11	65190095.0	65190209.0
39	-0.15126200295224945	0.2628288466767203	0.09292402988827415	C	1.0	not sig	-0.9454499478899467	0.08211003058885463	not sig	chr11	65190095.0	65190209.0
40	-0.15126200295224945	0.2628288466767203	0.09292402988827415	C	1.0	not sig	-0.9454499478899467	0.08211003058885463	not sig	chr11	65190095.0	65190209.0
41	-0.1869179802499423	0.22296571877189264	0.07883028585786898	G	1.0	not sig	-0.9454499478899467	0.08211003058885463	not sig	chr11	65190095.0	65190209.0
42	0.11726771473577972	0.23425952443570544	0.08282324914301152	C	1.0	not sig	-0.9454499478899467	0.08211003058885463	not sig	chr11	65190095.0	65190209.0
43	0.11726771473577972	0.23425952443570544	0.08282324914301152	C	1.0	not sig	-0.9454499478899467	0.08211003058885463	not sig	chr11	65190095.0	65190209.0
44	0.11726771473577972	0.23425952443570544	0.08282324914301152	C	1.0	not sig	-0.9454499478899467	0.08211003058885463	not sig	chr11	65190095.0	65190209.0
45	0.28520099648915187	0.4919386423554511	0.1739265749686216	G	1.0	not sig	-0.9454499478899467	0.08211003058885463	not sig	chr11	65190095.0	65190209.0
46	0.28520099648915187	0.4919386423554511	0.1739265749686216	G	1.0	not sig	-0.9454499478899467	0.08211003058885463	not sig	chr11	65190095.0	65190209.0
47	0.28520099648915187	0.4919386423554511	0.1739265749686216	G	1.0	not sig	-0.9454499478899467	0.08211003058885463	not sig	chr11	65190095.0	65190209.0
48	0.10448892045786298	0.29316146722277703	0.1036482307279117	A	1.0	not sig	-0.9454499478899467	0.08211003058885463	not sig	chr11	65190095.0	65190209.0
49	0.060954403962209566	0.47076608698222666	0.16644094622889427	G	1.0	not sig	-0.9454499478899467	0.08211003058885463	not sig	chr11	65190095.0	65190209.0
50	0.15568206340444152	0.29333040185261605	0.1037079581390799	T	1.0	not sig	-0.9454499478899467	0.08211003058885463	not sig	chr11	65190095.0	65190209.0
51	0.0692895355252697	0.4678865561663821	0.1654228783456346	C	1.0	not sig	-0.9454499478899467	0.08211003058885463	not sig	chr11	65190095.0	65190209.0
52	0.12200842973773589	0.26399426121725994	0.09333606615052864	T	1.0	not sig	-0.9454499478899467	0.08211003058885463	not sig	chr11	65190095.0	65190209.0
53	0.5652010968267017	0.295121595986271	0.10434124089824441	C	0.12004476019601548	not sig	-0.9454499478899467	0.08211003058885463	not sig	chr11	65190095.0	65190209.0
54	0.19568480942733563	0.39548444577580394	0.1398248667309372	T	1.0	not sig	-0.9454499478899467	0.08211003058885463	not sig	chr11	65190095.0	65190209.0
55	0.1840246076817826	0.2804662082253256	0.09915977886490299	C	1.0	not sig	-0.9454499478899467	0.08211003058885463	not sig	chr11	65190095.0	65190209.0
56	0.1840246076817826	0.2804662082253256	0.09915977886490299	C	1.0	not sig	-0.9454499478899467	0.08211003058885463	not sig	chr11	65190095.0	65190209.0
57	0.011549944666061407	0.1539559408757925	0.054431644898614025	G	1.0	not sig	-0.9454499478899467	0.08211003058885463	not sig	chr11	65190095.0	65190209.0
58	0.011549944666061407	0.1539559408757925	0.054431644898614025	G	1.0	not sig	-0.9454499478899467	0.08211003058885463	not sig	chr11	65190095.0	65190209.0
59	0.011549944666061407	0.1539559408757925	0.054431644898614025	G	1.0	not sig	-0.9454499478899467	0.08211003058885463	not sig	chr11	65190095.0	65190209.0
60	0.2110811395195245	0.28330188562935216	0.1001623422257253	C	1.0	not sig	-0.9454499478899467	0.08211003058885463	not sig	chr11	65190095.0	65190209.0
61	0.25848587223671615	0.2717831939122495	0.096089869713945	A	1.0	not sig	-0.9454499478899467	0.08211003058885463	not sig	chr11	65190095.0	65190209.0
62	0.017210228762907953	0.27854535101779127	0.0984806532863337	G	1.0	not sig	-0.9454499478899467	0.08211003058885463	not sig	chr11	65190095.0	65190209.0
63	0.017210228762907953	0.27854535101779127	0.0984806532863337	G	1.0	not sig	-0.9454499478899467	0.08211003058885463	not sig	chr11	65190095.0	65190209.0
64	0.017210228762907953	0.27854535101779127	0.0984806532863337	G	1.0	not sig	-0.9454499478899467	0.08211003058885463	not sig	chr11	65190095.0	65190209.0
65	-0.14037244939212618	0.30978744652068324	0.10952640208062002	T	1.0	not sig	-0.9454499478899467	0.08211003058885463	not sig	chr11	65190095.0	65190209.0
66	-0.04885753945226537	0.3612465453670643	0.12771994095463246	C	1.0	not sig	-0.9454499478899467	0.08211003058885463	not sig	chr11	65190095.0	65190209.0
67	-0.153311639068974	0.3400391269495975	0.12022198626740684	G	1.0	not sig	-0.9454499478899467	0.08211003058885463	not sig	chr11	65190095.0	65190209.0
68	-0.153311639068974	0.3400391269495975	0.12022198626740684	G	1.0	not sig	-0.9454499478899467	0.08211003058885463	not sig	chr11	65190095.0	65190209.0
69	-0.153311639068974	0.3400391269495975	0.12022198626740684	G	1.0	not sig	-0.9454499478899467	0.08211003058885463	not sig	chr11	65190095.0	65190209.0
70	-0.153311639068974	0.3400391269495975	0.12022198626740684	G	1.0	not sig	-0.9454499478899467	0.08211003058885463	not sig	chr11	65190095.0	65190209.0
71	0.09987810223733978	0.19441664728479166	0.06873666483531468	A	1.0	not sig	-0.9454499478899467	0.08211003058885463	not sig	chr11	65190095.0	65190209.0
72	-0.3050160751765905	0.41142531068197163	0.14546081356750212	G	1.0	not sig	-0.9454499478899467	0.08211003058885463	not sig	chr11	65190095.0	65190209.0
73	-0.3050160751765905	0.41142531068197163	0.14546081356750212	G	1.0	not sig	-0.9454499478899467	0.08211003058885463	not sig	chr11	65190095.0	65190209.0
74	-0.3050160751765905	0.41142531068197163	0.14546081356750212	G	1.0	not sig	-0.9454499478899467	0.08211003058885463	not sig	chr11	65190095.0	65190209.0
75	-0.1635196299856876	0.2509727883087236	0.08873228025319715	A	1.0	not sig	-0.9454499478899467	0.08211003058885463	not sig	chr11	65190095.0	65190209.0
76	0.0003227492780901453	0.32771488809742977	0.11586470983474158	C	1.0	not sig	-0.9454499478899467	0.08211003058885463	not sig	chr11	65190095.0	65190209.0
77	-0.16735996163568168	0.35139554889256785	0.12423708775035186	T	1.0	not sig	-0.9454499478899467	0.08211003058885463	not sig	chr11	65190095.0	65190209.0
78	-0.16735996163568168	0.35139554889256785	0.12423708775035186	T	1.0	not sig	-0.9454499478899467	0.08211003058885463	not sig	chr11	65190095.0	65190209.0
79	-0.16735996163568168	0.35139554889256785	0.12423708775035186	T	1.0	not sig	-0.9454499478899467	0.08211003058885463	not sig	chr11	65190095.0	65190209.0
80	-0.16735996163568168	0.35139554889256785	0.12423708775035186	T	1.0	not sig	-0.9454499478899467	0.08211003058885463	not sig	chr11	65190095.0	65190209.0
81	-0.16735996163568168	0.35139554889256785	0.12423708775035186	T	1.0	not sig	-0.9454499478899467	0.08211003058885463	not sig	chr11	65190095.0	65190209.0
82	-0.16735996163568168	0.35139554889256785	0.12423708775035186	T	1.0	not sig	-0.9454499478899467	0.08211003058885463	not sig	chr11	65190095.0	65190209.0
83	0.044197188301848475	0.10134129819026971	0.035829559582293856	G	1.0	not sig	-0.9454499478899467	0.08211003058885463	not sig	chr11	65190095.0	65190209.0
84	-0.06967801016961526	0.2855496287438619	0.10095703942504292	C	1.0	not sig	-0.9454499478899467	0.08211003058885463	not sig	chr11	65190095.0	65190209.0
85	-0.06967801016961526	0.2855496287438619	0.10095703942504292	C	1.0	not sig	-0.9454499478899467	0.08211003058885463	not sig	chr11	65190095.0	65190209.0
86	0.02608131226726909	0.21169453164250313	0.07484531943226205	G	1.0	not sig	-0.9454499478899467	0.08211003058885463	not sig	chr11	65190095.0	65190209.0
87	0.02608131226726909	0.21169453164250313	0.07484531943226205	G	1.0	not sig	-0.9454499478899467	0.08211003058885463	not sig	chr11	65190095.0	65190209.0
88	0.10077303801788355	0.11044365897610721	0.039047730100529955	T	1.0	not sig	-0.9454499478899467	0.08211003058885463	not sig	chr11	65190095.0	65190209.0
89	0.19834704822766624	0.25628384279394517	0.09061002157407286	G	1.0	not sig	-0.9454499478899467	0.08211003058885463	not sig	chr11	65190095.0	65190209.0
90	0.19834704822766624	0.25628384279394517	0.09061002157407286	G	1.0	not sig	-0.9454499478899467	0.08211003058885463	not sig	chr11	65190095.0	65190209.0
91	-0.04878868691416631	0.1275549258797295	0.04509747653165208	C	1.0	not sig	-0.9454499478899467	0.08211003058885463	not sig	chr11	65190095.0	65190209.0
92	-0.04878868691416631	0.1275549258797295	0.04509747653165208	C	1.0	not sig	-0.9454499478899467	0.08211003058885463	not sig	chr11	65190095.0	65190209.0
93	0.07518432356515731	0.269747007718054	0.09536996918110796	G	1.0	not sig	-0.9454499478899467	0.08211003058885463	not sig	chr11	65190095.0	65190209.0
94	-0.22203131011808663	0.15898212648010598	0.05620866986077016	T	1.0	not sig	-0.9454499478899467	0.08211003058885463	not sig	chr11	65190095.0	65190209.0
95	0.07424638153242523	0.15291203067969775	0.054062566909309835	G	1.0	not sig	-0.9454499478899467	0.08211003058885463	not sig	chr11	65190095.0	65190209.0
96	0.07424638153242523	0.15291203067969775	0.054062566909309835	G	1.0	not sig	-0.9454499478899467	0.08211003058885463	not sig	chr11	65190095.0	65190209.0
97	0.1024927384971452	0.24388668426629861	0.0862269641429011	A	1.0	not sig	-0.9454499478899467	0.08211003058885463	not sig	chr11	65190095.0	65190209.0
98	0.004519272867034491	0.2563753940483218	0.0906423898304708	G	1.0	not sig	-0.9454499478899467	0.08211003058885463	not sig	chr11	65190095.0	65190209.0
99	0.004519272867034491	0.2563753940483218	0.0906423898304708	G	1.0	not sig	-0.9454499478899467	0.08211003058885463	not sig	chr11	65190095.0	65190209.0
100	-0.031209912209470156	0.3012446248614067	0.10650605851774914	A	1.0	not sig	-0.9454499478899467	0.08211003058885463	not sig	chr11	65190095.0	65190209.0
101	-0.031209912209470156	0.3012446248614067	0.10650605851774914	A	1.0	not sig	-0.9454499478899467	0.08211003058885463	not sig	chr11	65190095.0	65190209.0
102	-0.0008293405485525207	0.23641833493227313	0.08358650391372137	T	1.0	not sig	-0.9454499478899467	0.08211003058885463	not sig	chr11	65190095.0	65190209.0
103	-0.016746283804182	0.19592433731271172	0.06926971375664949	C	1.0	not sig	-0.9454499478899467	0.08211003058885463	not sig	chr11	65190095.0	65190209.0
104	-0.04773628570170256	0.23888632236471202	0.08445906923840173	G	1.0	not sig	-0.9454499478899467	0.08211003058885463	not sig	chr11	65190095.0	65190209.0
