## Supplementary material for "High-throughput functional analysis of IncRNA core promoters elucidatesrules governing tissue-specificity": NEAT1__p1__tile2.chr11:65190189-65190303.plus.av.log2FC.HepG2.txt

delpos	mean.log2FC	sd	se	seq	padj	sig	wt_activ	wt_l2fc	wt_class	tile_chr	tile_start	tile_end
11	-0.01099649870433058	0.15890612240799545	0.056181798363376584	T	1.0	not sig	-0.12592153769687192	0.9016384407819293	sig active	chr11	65190189.0	65190303.0
12	0.11228582825411794	0.1623807173145029	0.057410253173510416	C	1.0	not sig	-0.12592153769687192	0.9016384407819293	sig active	chr11	65190189.0	65190303.0
13	0.11228582825411794	0.1623807173145029	0.057410253173510416	C	1.0	not sig	-0.12592153769687192	0.9016384407819293	sig active	chr11	65190189.0	65190303.0
14	0.11228582825411794	0.1623807173145029	0.057410253173510416	C	1.0	not sig	-0.12592153769687192	0.9016384407819293	sig active	chr11	65190189.0	65190303.0
15	-0.3665923356563947	0.15596920585080526	0.055143441556692464	G	0.09786325812941755	not sig	-0.12592153769687192	0.9016384407819293	sig active	chr11	65190189.0	65190303.0
16	0.11749518001848493	0.19550537427598222	0.0691215879544805	T	1.0	not sig	-0.12592153769687192	0.9016384407819293	sig active	chr11	65190189.0	65190303.0
17	0.11749518001848493	0.19550537427598222	0.0691215879544805	T	1.0	not sig	-0.12592153769687192	0.9016384407819293	sig active	chr11	65190189.0	65190303.0
18	-0.3119890160419587	0.15181515183630326	0.05367476167515768	G	1.0	not sig	-0.12592153769687192	0.9016384407819293	sig active	chr11	65190189.0	65190303.0
19	-0.18687519258695287	0.13415200687058876	0.04742989688398881	A	1.0	not sig	-0.12592153769687192	0.9016384407819293	sig active	chr11	65190189.0	65190303.0
20	-0.45842588375892945	0.0941901713875154	0.03330125445461763	G	3.9476460470779494e-05	sig	-0.12592153769687192	0.9016384407819293	sig active	chr11	65190189.0	65190303.0
21	-0.4829687438718066	0.18774544257868742	0.06637803779212972	C	2.534338307689468e-05	sig	-0.12592153769687192	0.9016384407819293	sig active	chr11	65190189.0	65190303.0
22	-0.24985066973547027	0.2379188528753831	0.08411701712015396	A	1.0	not sig	-0.12592153769687192	0.9016384407819293	sig active	chr11	65190189.0	65190303.0
23	-0.24985066973547027	0.2379188528753831	0.08411701712015396	A	1.0	not sig	-0.12592153769687192	0.9016384407819293	sig active	chr11	65190189.0	65190303.0
24	-0.18920693044658746	0.2010429984021772	0.07107943374012787	T	1.0	not sig	-0.12592153769687192	0.9016384407819293	sig active	chr11	65190189.0	65190303.0
25	0.35267867847187073	0.1828733795824116	0.06465550340061238	G	1.0	not sig	-0.12592153769687192	0.9016384407819293	sig active	chr11	65190189.0	65190303.0
26	0.13425646687703524	0.21729698554218269	0.07682608600413628	A	1.0	not sig	-0.12592153769687192	0.9016384407819293	sig active	chr11	65190189.0	65190303.0
27	0.2538443028206787	0.13333445802657698	0.047140849718212835	C	1.0	not sig	-0.12592153769687192	0.9016384407819293	sig active	chr11	65190189.0	65190303.0
28	0.2538443028206787	0.13333445802657698	0.047140849718212835	C	1.0	not sig	-0.12592153769687192	0.9016384407819293	sig active	chr11	65190189.0	65190303.0
29	0.2538443028206787	0.13333445802657698	0.047140849718212835	C	1.0	not sig	-0.12592153769687192	0.9016384407819293	sig active	chr11	65190189.0	65190303.0
30	0.2538443028206787	0.13333445802657698	0.047140849718212835	C	1.0	not sig	-0.12592153769687192	0.9016384407819293	sig active	chr11	65190189.0	65190303.0
31	0.37030791366253746	0.10952253379547762	0.03872206316975752	G	0.7517919534379581	not sig	-0.12592153769687192	0.9016384407819293	sig active	chr11	65190189.0	65190303.0
32	0.37030791366253746	0.10952253379547762	0.03872206316975752	G	0.7517919534379581	not sig	-0.12592153769687192	0.9016384407819293	sig active	chr11	65190189.0	65190303.0
33	-0.5110512453360583	0.16884844128064655	0.05969693891116187	T	1.8707528839265455e-07	sig	-0.12592153769687192	0.9016384407819293	sig active	chr11	65190189.0	65190303.0
34	-1.0076372357686625	0.15656466431158642	0.055353967914459096	G	2.9605153606577535e-27	sig	-0.12592153769687192	0.9016384407819293	sig active	chr11	65190189.0	65190303.0
35	-0.7068287270430531	0.17517653974416417	0.06193425957894661	A	2.6653516672046656e-16	sig	-0.12592153769687192	0.9016384407819293	sig active	chr11	65190189.0	65190303.0
36	-0.8490831319855059	0.21146135939289856	0.0747628805928221	C	4.273241621460587e-21	sig	-0.12592153769687192	0.9016384407819293	sig active	chr11	65190189.0	65190303.0
37	-0.36808603249601324	0.15260496515567495	0.053954002852157276	G	0.0013445777238566185	sig	-0.12592153769687192	0.9016384407819293	sig active	chr11	65190189.0	65190303.0
38	-0.5592027005854844	0.12547982047887987	0.044363815981343285	C	8.204231114191019e-07	sig	-0.12592153769687192	0.9016384407819293	sig active	chr11	65190189.0	65190303.0
39	-0.21240629249296136	0.29634253683319556	0.1047729086743884	G	1.0	not sig	-0.12592153769687192	0.9016384407819293	sig active	chr11	65190189.0	65190303.0
40	-0.21240629249296136	0.29634253683319556	0.1047729086743884	G	1.0	not sig	-0.12592153769687192	0.9016384407819293	sig active	chr11	65190189.0	65190303.0
41	-0.10085273838221688	0.09874410194624274	0.034911312044182	C	1.0	not sig	-0.12592153769687192	0.9016384407819293	sig active	chr11	65190189.0	65190303.0
42	0.0739377665184082	0.23576377168086207	0.08335508085682723	T	1.0	not sig	-0.12592153769687192	0.9016384407819293	sig active	chr11	65190189.0	65190303.0
43	0.03720412411687217	0.16981353568229446	0.06003815130910708	G	1.0	not sig	-0.12592153769687192	0.9016384407819293	sig active	chr11	65190189.0	65190303.0
44	0.03745946779777901	0.1030365447761634	0.03642891976062824	A	1.0	not sig	-0.12592153769687192	0.9016384407819293	sig active	chr11	65190189.0	65190303.0
45	-0.09249651252680462	0.24201934814484533	0.085566761125784	G	1.0	not sig	-0.12592153769687192	0.9016384407819293	sig active	chr11	65190189.0	65190303.0
46	-0.09249651252680462	0.24201934814484533	0.085566761125784	G	1.0	not sig	-0.12592153769687192	0.9016384407819293	sig active	chr11	65190189.0	65190303.0
47	-0.09249651252680462	0.24201934814484533	0.085566761125784	G	1.0	not sig	-0.12592153769687192	0.9016384407819293	sig active	chr11	65190189.0	65190303.0
48	0.15786190976215045	0.2200875779440131	0.07781270940956724	C	1.0	not sig	-0.12592153769687192	0.9016384407819293	sig active	chr11	65190189.0	65190303.0
49	-0.4327428245154552	0.0919371723015933	0.03250469898878632	T	0.19470441869173394	not sig	-0.12592153769687192	0.9016384407819293	sig active	chr11	65190189.0	65190303.0
50	-0.36875857024248204	0.23167450496435119	0.08190930674416459	A	1.0	not sig	-0.12592153769687192	0.9016384407819293	sig active	chr11	65190189.0	65190303.0
51	-0.5254197694575891	0.16565097235274723	0.05856646293038643	T	7.152385670220277e-06	sig	-0.12592153769687192	0.9016384407819293	sig active	chr11	65190189.0	65190303.0
52	-0.5156001720509403	0.2593839614345592	0.09170607903070337	A	6.305449531813137e-05	sig	-0.12592153769687192	0.9016384407819293	sig active	chr11	65190189.0	65190303.0
53	-0.5156001720509403	0.2593839614345592	0.09170607903070337	A	6.305449531813137e-05	sig	-0.12592153769687192	0.9016384407819293	sig active	chr11	65190189.0	65190303.0
54	-0.5156001720509403	0.2593839614345592	0.09170607903070337	A	6.305449531813137e-05	sig	-0.12592153769687192	0.9016384407819293	sig active	chr11	65190189.0	65190303.0
55	-0.5156001720509403	0.2593839614345592	0.09170607903070337	A	6.305449531813137e-05	sig	-0.12592153769687192	0.9016384407819293	sig active	chr11	65190189.0	65190303.0
56	-0.6283792812565786	0.20540240310509772	0.07262071605381368	G	2.01608289933722e-09	sig	-0.12592153769687192	0.9016384407819293	sig active	chr11	65190189.0	65190303.0
57	-0.1593937752916718	0.21749933102269953	0.07689762593484423	C	1.0	not sig	-0.12592153769687192	0.9016384407819293	sig active	chr11	65190189.0	65190303.0
58	0.2577593988878744	0.3403111622888607	0.12031816528396454	A	1.0	not sig	-0.12592153769687192	0.9016384407819293	sig active	chr11	65190189.0	65190303.0
59	0.2577593988878744	0.3403111622888607	0.12031816528396454	A	1.0	not sig	-0.12592153769687192	0.9016384407819293	sig active	chr11	65190189.0	65190303.0
60	0.2577593988878744	0.3403111622888607	0.12031816528396454	A	1.0	not sig	-0.12592153769687192	0.9016384407819293	sig active	chr11	65190189.0	65190303.0
61	0.2577593988878744	0.3403111622888607	0.12031816528396454	A	1.0	not sig	-0.12592153769687192	0.9016384407819293	sig active	chr11	65190189.0	65190303.0
62	-0.1785586260236886	0.22221507969071344	0.07856489486560626	G	1.0	not sig	-0.12592153769687192	0.9016384407819293	sig active	chr11	65190189.0	65190303.0
63	-0.08594200669920257	0.12816147979023562	0.04531192572328913	T	1.0	not sig	-0.12592153769687192	0.9016384407819293	sig active	chr11	65190189.0	65190303.0
64	-0.08594200669920257	0.12816147979023562	0.04531192572328913	T	1.0	not sig	-0.12592153769687192	0.9016384407819293	sig active	chr11	65190189.0	65190303.0
65	-0.0326228444665785	0.2707133057007604	0.09571160710921726	G	1.0	not sig	-0.12592153769687192	0.9016384407819293	sig active	chr11	65190189.0	65190303.0
66	0.46084205259404293	0.1751700627341902	0.06193196961010941	T	6.492891315491185e-05	sig	-0.12592153769687192	0.9016384407819293	sig active	chr11	65190189.0	65190303.0
67	0.20821951146522233	0.2176639339711258	0.07695582186536198	G	1.0	not sig	-0.12592153769687192	0.9016384407819293	sig active	chr11	65190189.0	65190303.0
68	0.20821951146522233	0.2176639339711258	0.07695582186536198	G	1.0	not sig	-0.12592153769687192	0.9016384407819293	sig active	chr11	65190189.0	65190303.0
69	-0.1898077398761728	0.19422008250751446	0.06866716869183712	C	1.0	not sig	-0.12592153769687192	0.9016384407819293	sig active	chr11	65190189.0	65190303.0
70	-0.046430386822984476	0.14990891878149165	0.053000806515368065	A	1.0	not sig	-0.12592153769687192	0.9016384407819293	sig active	chr11	65190189.0	65190303.0
71	-0.046430386822984476	0.14990891878149165	0.053000806515368065	A	1.0	not sig	-0.12592153769687192	0.9016384407819293	sig active	chr11	65190189.0	65190303.0
72	-0.08160017699123769	0.20346509718640793	0.07193577497764449	G	1.0	not sig	-0.12592153769687192	0.9016384407819293	sig active	chr11	65190189.0	65190303.0
73	0.054133043172786936	0.2165474900225922	0.07656109932195058	T	1.0	not sig	-0.12592153769687192	0.9016384407819293	sig active	chr11	65190189.0	65190303.0
74	-0.20217934385581768	0.26789047457989645	0.0947135855953636	C	1.0	not sig	-0.12592153769687192	0.9016384407819293	sig active	chr11	65190189.0	65190303.0
75	-0.20217934385581768	0.26789047457989645	0.0947135855953636	C	1.0	not sig	-0.12592153769687192	0.9016384407819293	sig active	chr11	65190189.0	65190303.0
76	-0.023788963180575357	0.1285995023347012	0.045466790079041225	A	1.0	not sig	-0.12592153769687192	0.9016384407819293	sig active	chr11	65190189.0	65190303.0
77	-0.27218064454003854	0.11406779409804495	0.04032905536085921	G	1.0	not sig	-0.12592153769687192	0.9016384407819293	sig active	chr11	65190189.0	65190303.0
78	-0.1275134956255654	0.15676725574336686	0.05542559480207022	C	1.0	not sig	-0.12592153769687192	0.9016384407819293	sig active	chr11	65190189.0	65190303.0
79	-0.1275134956255654	0.15676725574336686	0.05542559480207022	C	1.0	not sig	-0.12592153769687192	0.9016384407819293	sig active	chr11	65190189.0	65190303.0
80	-0.04969198991890058	0.11395158721859833	0.0402879700246206	G	1.0	not sig	-0.12592153769687192	0.9016384407819293	sig active	chr11	65190189.0	65190303.0
81	-0.04969198991890058	0.11395158721859833	0.0402879700246206	G	1.0	not sig	-0.12592153769687192	0.9016384407819293	sig active	chr11	65190189.0	65190303.0
82	-0.34233016676550176	0.14695319441953486	0.051955800145539105	A	1.0	not sig	-0.12592153769687192	0.9016384407819293	sig active	chr11	65190189.0	65190303.0
83	0.027979651677305685	0.15221922122971498	0.05381762177923337	G	1.0	not sig	-0.12592153769687192	0.9016384407819293	sig active	chr11	65190189.0	65190303.0
84	0.1500621539795042	0.19272846485744968	0.06813980221418794	T	1.0	not sig	-0.12592153769687192	0.9016384407819293	sig active	chr11	65190189.0	65190303.0
85	0.1500621539795042	0.19272846485744968	0.06813980221418794	T	1.0	not sig	-0.12592153769687192	0.9016384407819293	sig active	chr11	65190189.0	65190303.0
86	0.6870399189486329	0.16650650573159867	0.05886893965724508	A	1.6632995814888374e-17	sig	-0.12592153769687192	0.9016384407819293	sig active	chr11	65190189.0	65190303.0
87	0.38177896131210176	0.1636275884748002	0.057851088699866486	G	0.0015137208911466472	sig	-0.12592153769687192	0.9016384407819293	sig active	chr11	65190189.0	65190303.0
88	-0.29435624493945833	0.11141265182565753	0.03939032080794911	C	1.0	not sig	-0.12592153769687192	0.9016384407819293	sig active	chr11	65190189.0	65190303.0
89	0.1716618983837215	0.1711802336242248	0.0605213520003934	G	1.0	not sig	-0.12592153769687192	0.9016384407819293	sig active	chr11	65190189.0	65190303.0
90	-0.0788103656444675	0.12144834678696077	0.042938474788477704	A	1.0	not sig	-0.12592153769687192	0.9016384407819293	sig active	chr11	65190189.0	65190303.0
91	-0.13860736974768958	0.18841598267033877	0.06661510951506178	C	1.0	not sig	-0.12592153769687192	0.9016384407819293	sig active	chr11	65190189.0	65190303.0
92	0.0005608342760732125	0.17560480562307032	0.06208567443250929	A	1.0	not sig	-0.12592153769687192	0.9016384407819293	sig active	chr11	65190189.0	65190303.0
93	-0.11459880207209301	0.14970268608762985	0.05292789224720204	G	1.0	not sig	-0.12592153769687192	0.9016384407819293	sig active	chr11	65190189.0	65190303.0
94	-0.11459880207209301	0.14970268608762985	0.05292789224720204	G	1.0	not sig	-0.12592153769687192	0.9016384407819293	sig active	chr11	65190189.0	65190303.0
95	-0.11459880207209301	0.14970268608762985	0.05292789224720204	G	1.0	not sig	-0.12592153769687192	0.9016384407819293	sig active	chr11	65190189.0	65190303.0
96	-0.07314957445852499	0.23302627657207303	0.08238723017938238	A	1.0	not sig	-0.12592153769687192	0.9016384407819293	sig active	chr11	65190189.0	65190303.0
97	-0.004137825892390964	0.14934428299457678	0.052801177618454015	G	1.0	not sig	-0.12592153769687192	0.9016384407819293	sig active	chr11	65190189.0	65190303.0
98	-0.004137825892390964	0.14934428299457678	0.052801177618454015	G	1.0	not sig	-0.12592153769687192	0.9016384407819293	sig active	chr11	65190189.0	65190303.0
99	-0.004137825892390964	0.14934428299457678	0.052801177618454015	G	1.0	not sig	-0.12592153769687192	0.9016384407819293	sig active	chr11	65190189.0	65190303.0
100	0.20013473948748295	0.16670547063785607	0.05893928437446145	A	1.0	not sig	-0.12592153769687192	0.9016384407819293	sig active	chr11	65190189.0	65190303.0
101	0.282999396430772	0.17998428294365668	0.06363405348822894	T	0.0013836133631256185	sig	-0.12592153769687192	0.9016384407819293	sig active	chr11	65190189.0	65190303.0
102	0.36028972328743025	0.2216054108400391	0.07834934437631125	G	0.17819582245095214	not sig	-0.12592153769687192	0.9016384407819293	sig active	chr11	65190189.0	65190303.0
103	0.5265257346514762	0.1664777413600439	0.0588587699161536	C	4.139085743458729e-08	sig	-0.12592153769687192	0.9016384407819293	sig active	chr11	65190189.0	65190303.0
104	0.3341874357045375	0.13862429332786233	0.04901108892466226	G	1.0	not sig	-0.12592153769687192	0.9016384407819293	sig active	chr11	65190189.0	65190303.0
