## Supplementary material for "High-throughput functional analysis of IncRNA core promoters elucidatesrules governing tissue-specificity": PVT1__p1__tile1.chr8:128806613-128806727.plus.av.log2FC.HepG2.txt

delpos	mean.log2FC	sd	se	seq	padj	sig	wt_activ	wt_l2fc	wt_class	tile_chr	tile_start	tile_end
11	1.7073257536775817	1.753680960534122	0.6200198496157079	G	1.0	not sig	0.5518039605465364	1.5793639390253378	sig active	chr8	128806613.0	128806727.0
12	1.7073257536775817	1.753680960534122	0.6200198496157079	G	1.0	not sig	0.5518039605465364	1.5793639390253378	sig active	chr8	128806613.0	128806727.0
13	1.7073257536775817	1.753680960534122	0.6200198496157079	G	1.0	not sig	0.5518039605465364	1.5793639390253378	sig active	chr8	128806613.0	128806727.0
14	-0.3492322981540438	1.09120125696198	0.3857979042185502	C	1.0	not sig	0.5518039605465364	1.5793639390253378	sig active	chr8	128806613.0	128806727.0
15	0.3397050767794684	0.7007973587169779	0.24776928229319825	G	1.0	not sig	0.5518039605465364	1.5793639390253378	sig active	chr8	128806613.0	128806727.0
16	0.3529691009749595	0.732921282732821	0.2591268045481603	C	1.0	not sig	0.5518039605465364	1.5793639390253378	sig active	chr8	128806613.0	128806727.0
17	-0.481806122067395	1.1529810019354292	0.4076403425239009	A	1.0	not sig	0.5518039605465364	1.5793639390253378	sig active	chr8	128806613.0	128806727.0
18	-0.18309964388235023	0.7810294834372808	0.27613562202256375	C	1.0	not sig	0.5518039605465364	1.5793639390253378	sig active	chr8	128806613.0	128806727.0
19	-0.18309964388235023	0.7810294834372808	0.27613562202256375	C	1.0	not sig	0.5518039605465364	1.5793639390253378	sig active	chr8	128806613.0	128806727.0
20	-0.840507795227198	0.3522236902408175	0.12452987993191601	G	1.0	not sig	0.5518039605465364	1.5793639390253378	sig active	chr8	128806613.0	128806727.0
21	-0.840507795227198	0.3522236902408175	0.12452987993191601	G	1.0	not sig	0.5518039605465364	1.5793639390253378	sig active	chr8	128806613.0	128806727.0
22	-0.840507795227198	0.3522236902408175	0.12452987993191601	G	1.0	not sig	0.5518039605465364	1.5793639390253378	sig active	chr8	128806613.0	128806727.0
23	-1.35571395974394	1.175923239155317	0.4157516482807874	C	1.0	not sig	0.5518039605465364	1.5793639390253378	sig active	chr8	128806613.0	128806727.0
24	0.6807407543602262	0.8720016958425495	0.308299156168218	G	1.0	not sig	0.5518039605465364	1.5793639390253378	sig active	chr8	128806613.0	128806727.0
25	0.6807407543602262	0.8720016958425495	0.308299156168218	G	1.0	not sig	0.5518039605465364	1.5793639390253378	sig active	chr8	128806613.0	128806727.0
26	-0.9280747440370358	0.9245459886999532	0.32687636906427897	C	1.0	not sig	0.5518039605465364	1.5793639390253378	sig active	chr8	128806613.0	128806727.0
27	-0.956571234143923	0.9242032646426717	0.32675519781178924	G	1.0	not sig	0.5518039605465364	1.5793639390253378	sig active	chr8	128806613.0	128806727.0
28	-0.956571234143923	0.9242032646426717	0.32675519781178924	G	1.0	not sig	0.5518039605465364	1.5793639390253378	sig active	chr8	128806613.0	128806727.0
29	-0.956571234143923	0.9242032646426717	0.32675519781178924	G	1.0	not sig	0.5518039605465364	1.5793639390253378	sig active	chr8	128806613.0	128806727.0
30	1.066001157562002	0.903010999219929	0.319262600517226	C	1.0	not sig	0.5518039605465364	1.5793639390253378	sig active	chr8	128806613.0	128806727.0
31	-0.35141064583492204	0.7263452386760325	0.25680182187519196	G	1.0	not sig	0.5518039605465364	1.5793639390253378	sig active	chr8	128806613.0	128806727.0
32	-0.35141064583492204	0.7263452386760325	0.25680182187519196	G	1.0	not sig	0.5518039605465364	1.5793639390253378	sig active	chr8	128806613.0	128806727.0
33	-0.35141064583492204	0.7263452386760325	0.25680182187519196	G	1.0	not sig	0.5518039605465364	1.5793639390253378	sig active	chr8	128806613.0	128806727.0
34	-0.35141064583492204	0.7263452386760325	0.25680182187519196	G	1.0	not sig	0.5518039605465364	1.5793639390253378	sig active	chr8	128806613.0	128806727.0
35	-0.19932377119659528	1.0924792635152214	0.3862497477686491	A	1.0	not sig	0.5518039605465364	1.5793639390253378	sig active	chr8	128806613.0	128806727.0
36	-0.3192229452945696	0.9686113903512381	0.34245584122594525	C	1.0	not sig	0.5518039605465364	1.5793639390253378	sig active	chr8	128806613.0	128806727.0
37	-0.3192229452945696	0.9686113903512381	0.34245584122594525	C	1.0	not sig	0.5518039605465364	1.5793639390253378	sig active	chr8	128806613.0	128806727.0
38	-0.284866077598996	0.8590405996818392	0.3037167166747934	T	1.0	not sig	0.5518039605465364	1.5793639390253378	sig active	chr8	128806613.0	128806727.0
39	-0.07688531306071408	1.427040458217874	0.5045349925167083	G	1.0	not sig	0.5518039605465364	1.5793639390253378	sig active	chr8	128806613.0	128806727.0
40	-0.07688531306071408	1.427040458217874	0.5045349925167083	G	1.0	not sig	0.5518039605465364	1.5793639390253378	sig active	chr8	128806613.0	128806727.0
41	-0.07688531306071408	1.427040458217874	0.5045349925167083	G	1.0	not sig	0.5518039605465364	1.5793639390253378	sig active	chr8	128806613.0	128806727.0
42	-0.07688531306071408	1.427040458217874	0.5045349925167083	G	1.0	not sig	0.5518039605465364	1.5793639390253378	sig active	chr8	128806613.0	128806727.0
43	-0.2317707924502137	1.1494171346443178	0.406380325159504	A	1.0	not sig	0.5518039605465364	1.5793639390253378	sig active	chr8	128806613.0	128806727.0
44	-0.2317707924502137	1.1494171346443178	0.406380325159504	A	1.0	not sig	0.5518039605465364	1.5793639390253378	sig active	chr8	128806613.0	128806727.0
45	-0.540005192105108	0.6904343735052845	0.24410541373493608	G	1.0	not sig	0.5518039605465364	1.5793639390253378	sig active	chr8	128806613.0	128806727.0
46	-0.540005192105108	0.6904343735052845	0.24410541373493608	G	1.0	not sig	0.5518039605465364	1.5793639390253378	sig active	chr8	128806613.0	128806727.0
47	0.3253729447435415	0.9275916740046275	0.32795318143042673	C	1.0	not sig	0.5518039605465364	1.5793639390253378	sig active	chr8	128806613.0	128806727.0
48	0.3253729447435415	0.9275916740046275	0.32795318143042673	C	1.0	not sig	0.5518039605465364	1.5793639390253378	sig active	chr8	128806613.0	128806727.0
49	-0.5838339753050381	0.9461185298817848	0.3345034141428286	G	1.0	not sig	0.5518039605465364	1.5793639390253378	sig active	chr8	128806613.0	128806727.0
50	-0.5838339753050381	0.9461185298817848	0.3345034141428286	G	1.0	not sig	0.5518039605465364	1.5793639390253378	sig active	chr8	128806613.0	128806727.0
51	-0.5838339753050381	0.9461185298817848	0.3345034141428286	G	1.0	not sig	0.5518039605465364	1.5793639390253378	sig active	chr8	128806613.0	128806727.0
52	-0.7225780904087407	0.9214951661956646	0.3257977404237895	A	1.0	not sig	0.5518039605465364	1.5793639390253378	sig active	chr8	128806613.0	128806727.0
53	-0.1021706547065897	1.0469695992110426	0.370159651649145	G	1.0	not sig	0.5518039605465364	1.5793639390253378	sig active	chr8	128806613.0	128806727.0
54	-0.3052561831464075	0.6153632026840027	0.21756374675526508	C	1.0	not sig	0.5518039605465364	1.5793639390253378	sig active	chr8	128806613.0	128806727.0
55	-0.14965124415599318	0.8020515856393164	0.2835680575334918	G	1.0	not sig	0.5518039605465364	1.5793639390253378	sig active	chr8	128806613.0	128806727.0
56	0.8968431979849556	0.8686252312794915	0.3071053956737308	C	1.0	not sig	0.5518039605465364	1.5793639390253378	sig active	chr8	128806613.0	128806727.0
57	0.8968431979849556	0.8686252312794915	0.3071053956737308	C	1.0	not sig	0.5518039605465364	1.5793639390253378	sig active	chr8	128806613.0	128806727.0
58	-0.4582694500316098	0.88185437964736	0.3117826059338522	G	1.0	not sig	0.5518039605465364	1.5793639390253378	sig active	chr8	128806613.0	128806727.0
59	-0.4582694500316098	0.88185437964736	0.3117826059338522	G	1.0	not sig	0.5518039605465364	1.5793639390253378	sig active	chr8	128806613.0	128806727.0
60	-0.4582694500316098	0.88185437964736	0.3117826059338522	G	1.0	not sig	0.5518039605465364	1.5793639390253378	sig active	chr8	128806613.0	128806727.0
61	-0.2610356118377752	0.8081531358021629	0.2857252812814411	A	1.0	not sig	0.5518039605465364	1.5793639390253378	sig active	chr8	128806613.0	128806727.0
62	-0.9668812767041148	1.4652406419739807	0.518040797004966	C	1.0	not sig	0.5518039605465364	1.5793639390253378	sig active	chr8	128806613.0	128806727.0
63	-0.9668812767041148	1.4652406419739807	0.518040797004966	C	1.0	not sig	0.5518039605465364	1.5793639390253378	sig active	chr8	128806613.0	128806727.0
64	0.11685952511922046	0.9124802361831156	0.32261048135189174	G	1.0	not sig	0.5518039605465364	1.5793639390253378	sig active	chr8	128806613.0	128806727.0
65	0.4414742727843442	0.8878101190604581	0.31388827779684303	A	1.0	not sig	0.5518039605465364	1.5793639390253378	sig active	chr8	128806613.0	128806727.0
66	-0.5710344411475659	0.9097361787614421	0.32164031054647646	G	1.0	not sig	0.5518039605465364	1.5793639390253378	sig active	chr8	128806613.0	128806727.0
67	-0.5710344411475659	0.9097361787614421	0.32164031054647646	G	1.0	not sig	0.5518039605465364	1.5793639390253378	sig active	chr8	128806613.0	128806727.0
68	-0.9188052077523248	0.9371681269901628	0.3313389688533198	A	1.0	not sig	0.5518039605465364	1.5793639390253378	sig active	chr8	128806613.0	128806727.0
69	-0.31855414284363404	0.7507531148665241	0.2654313092595211	C	1.0	not sig	0.5518039605465364	1.5793639390253378	sig active	chr8	128806613.0	128806727.0
70	0.3437231425640731	1.1238092711882246	0.39732657820875267	G	1.0	not sig	0.5518039605465364	1.5793639390253378	sig active	chr8	128806613.0	128806727.0
71	-0.255137534606239	1.114689134189448	0.39410212285016005	C	1.0	not sig	0.5518039605465364	1.5793639390253378	sig active	chr8	128806613.0	128806727.0
72	-0.5699333186578395	1.2120692585203992	0.4285311959837624	A	1.0	not sig	0.5518039605465364	1.5793639390253378	sig active	chr8	128806613.0	128806727.0
73	-0.4839205617778757	1.0391528952799243	0.36739602947103434	C	1.0	not sig	0.5518039605465364	1.5793639390253378	sig active	chr8	128806613.0	128806727.0
74	-0.5207847207856382	0.49757042281694275	0.17591771004585893	G	1.0	not sig	0.5518039605465364	1.5793639390253378	sig active	chr8	128806613.0	128806727.0
75	0.027926085318387445	1.0915641254576158	0.3859261976055217	C	1.0	not sig	0.5518039605465364	1.5793639390253378	sig active	chr8	128806613.0	128806727.0
76	-0.06625265562191067	0.9879947371841779	0.3493088892197765	G	1.0	not sig	0.5518039605465364	1.5793639390253378	sig active	chr8	128806613.0	128806727.0
77	-0.06625265562191067	0.9879947371841779	0.3493088892197765	G	1.0	not sig	0.5518039605465364	1.5793639390253378	sig active	chr8	128806613.0	128806727.0
78	-0.05521184950257383	0.7439691733533584	0.26303282373595493	C	1.0	not sig	0.5518039605465364	1.5793639390253378	sig active	chr8	128806613.0	128806727.0
79	0.5967398958549381	1.1552132993163118	0.4084295788317244	G	1.0	not sig	0.5518039605465364	1.5793639390253378	sig active	chr8	128806613.0	128806727.0
80	0.5967398958549381	1.1552132993163118	0.4084295788317244	G	1.0	not sig	0.5518039605465364	1.5793639390253378	sig active	chr8	128806613.0	128806727.0
81	0.5967398958549381	1.1552132993163118	0.4084295788317244	G	1.0	not sig	0.5518039605465364	1.5793639390253378	sig active	chr8	128806613.0	128806727.0
82	-0.32092452339429656	0.7866440006348945	0.2781206536143243	C	1.0	not sig	0.5518039605465364	1.5793639390253378	sig active	chr8	128806613.0	128806727.0
83	-0.32092452339429656	0.7866440006348945	0.2781206536143243	C	1.0	not sig	0.5518039605465364	1.5793639390253378	sig active	chr8	128806613.0	128806727.0
84	0.06732783672648676	0.3602776281377772	0.12737737698301377	G	1.0	not sig	0.5518039605465364	1.5793639390253378	sig active	chr8	128806613.0	128806727.0
85	0.06732783672648676	0.3602776281377772	0.12737737698301377	G	1.0	not sig	0.5518039605465364	1.5793639390253378	sig active	chr8	128806613.0	128806727.0
86	0.06732783672648676	0.3602776281377772	0.12737737698301377	G	1.0	not sig	0.5518039605465364	1.5793639390253378	sig active	chr8	128806613.0	128806727.0
87	0.9482485622260657	0.9227464530026744	0.32624013711701244	C	1.0	not sig	0.5518039605465364	1.5793639390253378	sig active	chr8	128806613.0	128806727.0
88	0.9482485622260657	0.9227464530026744	0.32624013711701244	C	1.0	not sig	0.5518039605465364	1.5793639390253378	sig active	chr8	128806613.0	128806727.0
89	-0.3260228110604812	0.7307286821104371	0.2583516031638995	G	1.0	not sig	0.5518039605465364	1.5793639390253378	sig active	chr8	128806613.0	128806727.0
90	0.23217654762982257	0.6179399456898825	0.2184747629816814	C	1.0	not sig	0.5518039605465364	1.5793639390253378	sig active	chr8	128806613.0	128806727.0
91	0.6538190531258017	0.6462120670756201	0.2284704673568735	G	1.0	not sig	0.5518039605465364	1.5793639390253378	sig active	chr8	128806613.0	128806727.0
92	-0.3581305814021467	1.4829942596827639	0.524317648741203	C	1.0	not sig	0.5518039605465364	1.5793639390253378	sig active	chr8	128806613.0	128806727.0
93	-0.21560575836481335	1.2215017585863082	0.4318660883638358	G	1.0	not sig	0.5518039605465364	1.5793639390253378	sig active	chr8	128806613.0	128806727.0
94	-0.2798833553871649	0.4194039249844578	0.1482816797063821	C	1.0	not sig	0.5518039605465364	1.5793639390253378	sig active	chr8	128806613.0	128806727.0
95	-0.12363385264065035	0.7586526714318299	0.2682242242673683	G	1.0	not sig	0.5518039605465364	1.5793639390253378	sig active	chr8	128806613.0	128806727.0
96	0.01369412374704719	0.5982960393496911	0.21152959329061002	C	1.0	not sig	0.5518039605465364	1.5793639390253378	sig active	chr8	128806613.0	128806727.0
97	0.01369412374704719	0.5982960393496911	0.21152959329061002	C	1.0	not sig	0.5518039605465364	1.5793639390253378	sig active	chr8	128806613.0	128806727.0
98	-0.03349165954785928	0.30991708626561726	0.10957223665199708	T	1.0	not sig	0.5518039605465364	1.5793639390253378	sig active	chr8	128806613.0	128806727.0
99	1.0655669576138507	0.8476939281552088	0.2997050624846051	C	1.0	not sig	0.5518039605465364	1.5793639390253378	sig active	chr8	128806613.0	128806727.0
100	1.0655669576138507	0.8476939281552088	0.2997050624846051	C	1.0	not sig	0.5518039605465364	1.5793639390253378	sig active	chr8	128806613.0	128806727.0
101	1.0655669576138507	0.8476939281552088	0.2997050624846051	C	1.0	not sig	0.5518039605465364	1.5793639390253378	sig active	chr8	128806613.0	128806727.0
102	1.0655669576138507	0.8476939281552088	0.2997050624846051	C	1.0	not sig	0.5518039605465364	1.5793639390253378	sig active	chr8	128806613.0	128806727.0
103	1.0655669576138507	0.8476939281552088	0.2997050624846051	C	1.0	not sig	0.5518039605465364	1.5793639390253378	sig active	chr8	128806613.0	128806727.0
104	1.0655669576138507	0.8476939281552088	0.2997050624846051	C	1.0	not sig	0.5518039605465364	1.5793639390253378	sig active	chr8	128806613.0	128806727.0
