## Supplementary material for "High-throughput functional analysis of IncRNA core promoters elucidatesrules governing tissue-specificity": PVT1__p1__tile2.chr8:128806707-128806821.plus.av.log2FC.HepG2.txt

delpos	mean.log2FC	sd	se	seq	padj	sig	wt_activ	wt_l2fc	wt_class	tile_chr	tile_start	tile_end
11	-0.20107015725264354	0.28115765628369876	0.09940424267035995	T	1.0	not sig	0.5391919808760179	1.5667519593548191	sig active	chr8	128806707.0	128806821.0
12	-0.28239607973131275	0.5077794746066353	0.17952715492084706	C	1.0	not sig	0.5391919808760179	1.5667519593548191	sig active	chr8	128806707.0	128806821.0
13	-0.28239607973131275	0.5077794746066353	0.17952715492084706	C	1.0	not sig	0.5391919808760179	1.5667519593548191	sig active	chr8	128806707.0	128806821.0
14	-0.28239607973131275	0.5077794746066353	0.17952715492084706	C	1.0	not sig	0.5391919808760179	1.5667519593548191	sig active	chr8	128806707.0	128806821.0
15	-0.28239607973131275	0.5077794746066353	0.17952715492084706	C	1.0	not sig	0.5391919808760179	1.5667519593548191	sig active	chr8	128806707.0	128806821.0
16	-0.28239607973131275	0.5077794746066353	0.17952715492084706	C	1.0	not sig	0.5391919808760179	1.5667519593548191	sig active	chr8	128806707.0	128806821.0
17	-0.11629270123221144	0.6466399337989145	0.2286217410876163	G	1.0	not sig	0.5391919808760179	1.5667519593548191	sig active	chr8	128806707.0	128806821.0
18	0.026180518967130556	0.43635108384119164	0.15427340518110316	A	1.0	not sig	0.5391919808760179	1.5667519593548191	sig active	chr8	128806707.0	128806821.0
19	-0.017982683404802705	0.6663665809582202	0.235596164075826	G	1.0	not sig	0.5391919808760179	1.5667519593548191	sig active	chr8	128806707.0	128806821.0
20	-0.017982683404802705	0.6663665809582202	0.235596164075826	G	1.0	not sig	0.5391919808760179	1.5667519593548191	sig active	chr8	128806707.0	128806821.0
21	-0.13089495842577129	0.7559622019077943	0.2672729996448577	C	1.0	not sig	0.5391919808760179	1.5667519593548191	sig active	chr8	128806707.0	128806821.0
22	-0.13089495842577129	0.7559622019077943	0.2672729996448577	C	1.0	not sig	0.5391919808760179	1.5667519593548191	sig active	chr8	128806707.0	128806821.0
23	-0.13089495842577129	0.7559622019077943	0.2672729996448577	C	1.0	not sig	0.5391919808760179	1.5667519593548191	sig active	chr8	128806707.0	128806821.0
24	-0.08427603982387177	0.7115717372203434	0.2515786003445984	G	1.0	not sig	0.5391919808760179	1.5667519593548191	sig active	chr8	128806707.0	128806821.0
25	-0.529509273635085	0.7716109427378777	0.27280566502384906	A	1.0	not sig	0.5391919808760179	1.5667519593548191	sig active	chr8	128806707.0	128806821.0
26	-0.1266546452336621	1.2912718820297657	0.45653355206938145	G	1.0	not sig	0.5391919808760179	1.5667519593548191	sig active	chr8	128806707.0	128806821.0
27	0.035916178430050794	0.7481320402076838	0.26450461942688996	C	1.0	not sig	0.5391919808760179	1.5667519593548191	sig active	chr8	128806707.0	128806821.0
28	-0.09653032310150446	0.45979758206914007	0.16256299412713351	G	1.0	not sig	0.5391919808760179	1.5667519593548191	sig active	chr8	128806707.0	128806821.0
29	0.6464303544611507	0.5279057193933789	0.18664285700511046	C	1.0	not sig	0.5391919808760179	1.5667519593548191	sig active	chr8	128806707.0	128806821.0
30	-0.024848823206858717	0.6174394200533468	0.21829780044580535	G	1.0	not sig	0.5391919808760179	1.5667519593548191	sig active	chr8	128806707.0	128806821.0
31	0.5266498852339471	0.6789429314934827	0.2400425754488576	A	1.0	not sig	0.5391919808760179	1.5667519593548191	sig active	chr8	128806707.0	128806821.0
32	-1.3465681084354941	0.7466702041788995	0.26398778234242193	G	1.0	not sig	0.5391919808760179	1.5667519593548191	sig active	chr8	128806707.0	128806821.0
33	-0.07798197966334483	0.7831946153100856	0.27690111173727544	C	1.0	not sig	0.5391919808760179	1.5667519593548191	sig active	chr8	128806707.0	128806821.0
34	-0.07798197966334483	0.7831946153100856	0.27690111173727544	C	1.0	not sig	0.5391919808760179	1.5667519593548191	sig active	chr8	128806707.0	128806821.0
35	0.10937386750982718	0.49290907299180453	0.17426967401043994	G	1.0	not sig	0.5391919808760179	1.5667519593548191	sig active	chr8	128806707.0	128806821.0
36	-0.5702744102158881	0.9725703946570018	0.34385556062162137	C	1.0	not sig	0.5391919808760179	1.5667519593548191	sig active	chr8	128806707.0	128806821.0
37	-0.5702744102158881	0.9725703946570018	0.34385556062162137	C	1.0	not sig	0.5391919808760179	1.5667519593548191	sig active	chr8	128806707.0	128806821.0
38	-0.36172953704722016	0.6694844173519039	0.23669848570412796	G	1.0	not sig	0.5391919808760179	1.5667519593548191	sig active	chr8	128806707.0	128806821.0
39	0.14078878892158833	1.0725997080019705	0.37922126351345203	T	1.0	not sig	0.5391919808760179	1.5667519593548191	sig active	chr8	128806707.0	128806821.0
40	-0.2545545719820575	1.389405760737649	0.4912291176186227	G	1.0	not sig	0.5391919808760179	1.5667519593548191	sig active	chr8	128806707.0	128806821.0
41	-0.47477708774406796	0.8764089324814722	0.309857349625056	A	1.0	not sig	0.5391919808760179	1.5667519593548191	sig active	chr8	128806707.0	128806821.0
42	0.3666069817271753	0.9301166389746155	0.32884589135669523	C	1.0	not sig	0.5391919808760179	1.5667519593548191	sig active	chr8	128806707.0	128806821.0
43	-0.8755994093788131	0.7935082568864558	0.2805475346859649	G	1.0	not sig	0.5391919808760179	1.5667519593548191	sig active	chr8	128806707.0	128806821.0
44	-0.31173334257225804	0.6834681307897044	0.24164247500314706	T	1.0	not sig	0.5391919808760179	1.5667519593548191	sig active	chr8	128806707.0	128806821.0
45	-0.5330746915457599	0.7484466608747581	0.2646158546304848	C	1.0	not sig	0.5391919808760179	1.5667519593548191	sig active	chr8	128806707.0	128806821.0
46	0.0011702895352511816	0.81890685976056	0.28952729684843653	A	1.0	not sig	0.5391919808760179	1.5667519593548191	sig active	chr8	128806707.0	128806821.0
47	-0.10813709626081841	1.1498117219022679	0.40651983282243714	C	1.0	not sig	0.5391919808760179	1.5667519593548191	sig active	chr8	128806707.0	128806821.0
48	-0.5431492771426158	0.4924463252672096	0.17410606798342007	G	1.0	not sig	0.5391919808760179	1.5667519593548191	sig active	chr8	128806707.0	128806821.0
49	-0.5431492771426158	0.4924463252672096	0.17410606798342007	G	1.0	not sig	0.5391919808760179	1.5667519593548191	sig active	chr8	128806707.0	128806821.0
50	-0.5431492771426158	0.4924463252672096	0.17410606798342007	G	1.0	not sig	0.5391919808760179	1.5667519593548191	sig active	chr8	128806707.0	128806821.0
51	0.584140827790564	0.6626586532803805	0.23428521367325114	C	1.0	not sig	0.5391919808760179	1.5667519593548191	sig active	chr8	128806707.0	128806821.0
52	-0.8831633437404156	1.0246348551946864	0.36226312717412945	A	1.0	not sig	0.5391919808760179	1.5667519593548191	sig active	chr8	128806707.0	128806821.0
53	-0.8831633437404156	1.0246348551946864	0.36226312717412945	A	1.0	not sig	0.5391919808760179	1.5667519593548191	sig active	chr8	128806707.0	128806821.0
54	-0.37291129548328766	0.7492532744268043	0.2649010355867093	C	1.0	not sig	0.5391919808760179	1.5667519593548191	sig active	chr8	128806707.0	128806821.0
55	-0.37291129548328766	0.7492532744268043	0.2649010355867093	C	1.0	not sig	0.5391919808760179	1.5667519593548191	sig active	chr8	128806707.0	128806821.0
56	-0.37291129548328766	0.7492532744268043	0.2649010355867093	C	1.0	not sig	0.5391919808760179	1.5667519593548191	sig active	chr8	128806707.0	128806821.0
57	0.6064309145298743	0.6447389730140418	0.2279496499567397	G	1.0	not sig	0.5391919808760179	1.5667519593548191	sig active	chr8	128806707.0	128806821.0
58	-0.12433422097118627	0.6003220164619226	0.21224588436790384	C	1.0	not sig	0.5391919808760179	1.5667519593548191	sig active	chr8	128806707.0	128806821.0
59	-0.12433422097118627	0.6003220164619226	0.21224588436790384	C	1.0	not sig	0.5391919808760179	1.5667519593548191	sig active	chr8	128806707.0	128806821.0
60	-0.6916423293334443	0.6664854351317322	0.23563818537185732	A	1.0	not sig	0.5391919808760179	1.5667519593548191	sig active	chr8	128806707.0	128806821.0
61	0.3997997970485796	1.0603590233067233	0.3748935279362642	G	1.0	not sig	0.5391919808760179	1.5667519593548191	sig active	chr8	128806707.0	128806821.0
62	-0.2726449066417006	0.9986355798168666	0.353070995211333	C	1.0	not sig	0.5391919808760179	1.5667519593548191	sig active	chr8	128806707.0	128806821.0
63	-0.2726449066417006	0.9986355798168666	0.353070995211333	C	1.0	not sig	0.5391919808760179	1.5667519593548191	sig active	chr8	128806707.0	128806821.0
64	-0.2726449066417006	0.9986355798168666	0.353070995211333	C	1.0	not sig	0.5391919808760179	1.5667519593548191	sig active	chr8	128806707.0	128806821.0
65	-0.2726449066417006	0.9986355798168666	0.353070995211333	C	1.0	not sig	0.5391919808760179	1.5667519593548191	sig active	chr8	128806707.0	128806821.0
66	-0.34160301341295335	0.6846201071235487	0.24204976014186091	G	1.0	not sig	0.5391919808760179	1.5667519593548191	sig active	chr8	128806707.0	128806821.0
67	0.1512261842103747	0.39196423252021245	0.13858028339881145	C	1.0	not sig	0.5391919808760179	1.5667519593548191	sig active	chr8	128806707.0	128806821.0
68	-0.09946420429927541	0.9122343523536135	0.32252354829027924	G	1.0	not sig	0.5391919808760179	1.5667519593548191	sig active	chr8	128806707.0	128806821.0
69	-0.03703740667802291	0.9470400575631406	0.3348292233790975	C	1.0	not sig	0.5391919808760179	1.5667519593548191	sig active	chr8	128806707.0	128806821.0
70	0.8099324631053452	1.2548441556985066	0.4436544059133609	T	1.0	not sig	0.5391919808760179	1.5667519593548191	sig active	chr8	128806707.0	128806821.0
71	0.5906800216842184	1.0682696722151708	0.3776903646796388	C	1.0	not sig	0.5391919808760179	1.5667519593548191	sig active	chr8	128806707.0	128806821.0
72	0.5906800216842184	1.0682696722151708	0.3776903646796388	C	1.0	not sig	0.5391919808760179	1.5667519593548191	sig active	chr8	128806707.0	128806821.0
73	0.005866676954051159	0.824800636637733	0.29161106164676126	T	1.0	not sig	0.5391919808760179	1.5667519593548191	sig active	chr8	128806707.0	128806821.0
74	-0.0927583188682445	0.5377508011966436	0.19012361905732283	C	1.0	not sig	0.5391919808760179	1.5667519593548191	sig active	chr8	128806707.0	128806821.0
75	-0.0927583188682445	0.5377508011966436	0.19012361905732283	C	1.0	not sig	0.5391919808760179	1.5667519593548191	sig active	chr8	128806707.0	128806821.0
76	0.011143741801839427	0.5384017362738107	0.19035375936091137	G	1.0	not sig	0.5391919808760179	1.5667519593548191	sig active	chr8	128806707.0	128806821.0
77	0.011143741801839427	0.5384017362738107	0.19035375936091137	G	1.0	not sig	0.5391919808760179	1.5667519593548191	sig active	chr8	128806707.0	128806821.0
78	0.011143741801839427	0.5384017362738107	0.19035375936091137	G	1.0	not sig	0.5391919808760179	1.5667519593548191	sig active	chr8	128806707.0	128806821.0
79	0.02447750645432112	1.032270638102828	0.36496278411113703	C	1.0	not sig	0.5391919808760179	1.5667519593548191	sig active	chr8	128806707.0	128806821.0
80	0.10004592290840994	0.6142850567730169	0.2171825646128818	A	1.0	not sig	0.5391919808760179	1.5667519593548191	sig active	chr8	128806707.0	128806821.0
81	0.2803400692844577	1.3539215196511232	0.4786835438698523	G	1.0	not sig	0.5391919808760179	1.5667519593548191	sig active	chr8	128806707.0	128806821.0
82	0.4017819173310614	0.9488068245431697	0.33545386983527503	A	1.0	not sig	0.5391919808760179	1.5667519593548191	sig active	chr8	128806707.0	128806821.0
83	-0.29451104998959754	0.49258051596646624	0.17415351156012834	G	1.0	not sig	0.5391919808760179	1.5667519593548191	sig active	chr8	128806707.0	128806821.0
84	0.21090047515783386	0.6899654506794303	0.24393962447992876	C	1.0	not sig	0.5391919808760179	1.5667519593548191	sig active	chr8	128806707.0	128806821.0
85	0.22486067704111976	0.9041561638374342	0.3196674773505324	G	1.0	not sig	0.5391919808760179	1.5667519593548191	sig active	chr8	128806707.0	128806821.0
86	-0.33479119994981693	0.6656614367234769	0.2353468579407752	C	1.0	not sig	0.5391919808760179	1.5667519593548191	sig active	chr8	128806707.0	128806821.0
87	0.3134914420433773	0.6224216025438077	0.22005926795786224	G	1.0	not sig	0.5391919808760179	1.5667519593548191	sig active	chr8	128806707.0	128806821.0
88	-0.6341366075849764	0.8068446307757268	0.2852626548927363	T	1.0	not sig	0.5391919808760179	1.5667519593548191	sig active	chr8	128806707.0	128806821.0
89	0.12220163158905892	0.6258040143878003	0.22125513113368867	G	1.0	not sig	0.5391919808760179	1.5667519593548191	sig active	chr8	128806707.0	128806821.0
90	-0.7303192882002397	0.8907517670407541	0.3149283074142085	T	1.0	not sig	0.5391919808760179	1.5667519593548191	sig active	chr8	128806707.0	128806821.0
91	1.0002456099471557	1.060539543702402	0.37495735153422766	G	1.0	not sig	0.5391919808760179	1.5667519593548191	sig active	chr8	128806707.0	128806821.0
92	1.0002456099471557	1.060539543702402	0.37495735153422766	G	1.0	not sig	0.5391919808760179	1.5667519593548191	sig active	chr8	128806707.0	128806821.0
93	0.2013386704286383	1.0602550045509032	0.3748567517524587	C	1.0	not sig	0.5391919808760179	1.5667519593548191	sig active	chr8	128806707.0	128806821.0
94	-0.574495311101529	0.7713304903670529	0.272706510137244	G	1.0	not sig	0.5391919808760179	1.5667519593548191	sig active	chr8	128806707.0	128806821.0
95	-0.574495311101529	0.7713304903670529	0.272706510137244	G	1.0	not sig	0.5391919808760179	1.5667519593548191	sig active	chr8	128806707.0	128806821.0
96	-0.6739891385137275	0.6205854124358788	0.21941007671943014	C	1.0	not sig	0.5391919808760179	1.5667519593548191	sig active	chr8	128806707.0	128806821.0
97	-0.6739891385137275	0.6205854124358788	0.21941007671943014	C	1.0	not sig	0.5391919808760179	1.5667519593548191	sig active	chr8	128806707.0	128806821.0
98	-0.4078382150120527	0.8275722552358235	0.29259097679954754	G	1.0	not sig	0.5391919808760179	1.5667519593548191	sig active	chr8	128806707.0	128806821.0
99	0.061472008006497075	1.1096359483769902	0.39231555187286776	A	1.0	not sig	0.5391919808760179	1.5667519593548191	sig active	chr8	128806707.0	128806821.0
100	-0.5648136008484963	0.894206914474151	0.31614988650428566	G	1.0	not sig	0.5391919808760179	1.5667519593548191	sig active	chr8	128806707.0	128806821.0
101	0.4430579260813706	0.702299977172728	0.2483005381429967	C	1.0	not sig	0.5391919808760179	1.5667519593548191	sig active	chr8	128806707.0	128806821.0
102	-0.33325021468430255	0.5883368204263221	0.2080084776725922	A	1.0	not sig	0.5391919808760179	1.5667519593548191	sig active	chr8	128806707.0	128806821.0
103	-0.21560548256094186	0.7472381012273372	0.264188564269405	C	1.0	not sig	0.5391919808760179	1.5667519593548191	sig active	chr8	128806707.0	128806821.0
104	0.55520205649189	1.3282701794374292	0.4696144255640392	A	1.0	not sig	0.5391919808760179	1.5667519593548191	sig active	chr8	128806707.0	128806821.0
