## Supplementary material for "High-throughput functional analysis of IncRNA core promoters elucidatesrules governing tissue-specificity": SAMMSON__p1__tile1.chr3:70048710-70048824.plus.av.log2FC.HepG2.txt

delpos	mean.log2FC	sd	se	seq	padj	sig	wt_activ	wt_l2fc	wt_class	tile_chr	tile_start	tile_end
11	0.13488937635753723	0.3086687547027067	0.10913088479534547	A	1.0	not sig	-1.6225681739242006	-0.5950081954453991	sig repressive	chr3	70048710.0	70048824.0
12	0.09085681092605319	0.24922594175711218	0.08811467673202877	G	1.0	not sig	-1.6225681739242006	-0.5950081954453991	sig repressive	chr3	70048710.0	70048824.0
13	0.09085681092605319	0.24922594175711218	0.08811467673202877	G	1.0	not sig	-1.6225681739242006	-0.5950081954453991	sig repressive	chr3	70048710.0	70048824.0
14	0.09085681092605319	0.24922594175711218	0.08811467673202877	G	1.0	not sig	-1.6225681739242006	-0.5950081954453991	sig repressive	chr3	70048710.0	70048824.0
15	0.09085681092605319	0.24922594175711218	0.08811467673202877	G	1.0	not sig	-1.6225681739242006	-0.5950081954453991	sig repressive	chr3	70048710.0	70048824.0
16	0.0926679215274974	0.11976604487950643	0.04234369124509569	T	1.0	not sig	-1.6225681739242006	-0.5950081954453991	sig repressive	chr3	70048710.0	70048824.0
17	0.001959943587492685	0.26469256757025417	0.09358295472930257	A	1.0	not sig	-1.6225681739242006	-0.5950081954453991	sig repressive	chr3	70048710.0	70048824.0
18	0.1730881773266272	0.2744976997852341	0.09704959246912406	G	1.0	not sig	-1.6225681739242006	-0.5950081954453991	sig repressive	chr3	70048710.0	70048824.0
19	0.3650079157393047	0.18475855234271463	0.0653220126218716	A	1.0	not sig	-1.6225681739242006	-0.5950081954453991	sig repressive	chr3	70048710.0	70048824.0
20	0.16543884509691523	0.25198785571327936	0.08909116077575856	G	1.0	not sig	-1.6225681739242006	-0.5950081954453991	sig repressive	chr3	70048710.0	70048824.0
21	0.16543884509691523	0.25198785571327936	0.08909116077575856	G	1.0	not sig	-1.6225681739242006	-0.5950081954453991	sig repressive	chr3	70048710.0	70048824.0
22	0.24780484497057872	0.18478089824236082	0.06532991309045737	A	1.0	not sig	-1.6225681739242006	-0.5950081954453991	sig repressive	chr3	70048710.0	70048824.0
23	0.24780484497057872	0.18478089824236082	0.06532991309045737	A	1.0	not sig	-1.6225681739242006	-0.5950081954453991	sig repressive	chr3	70048710.0	70048824.0
24	0.012047819825552891	0.2580746652845146	0.09124317293756438	G	1.0	not sig	-1.6225681739242006	-0.5950081954453991	sig repressive	chr3	70048710.0	70048824.0
25	0.012047819825552891	0.2580746652845146	0.09124317293756438	G	1.0	not sig	-1.6225681739242006	-0.5950081954453991	sig repressive	chr3	70048710.0	70048824.0
26	-0.013745266768655201	0.32783203258794646	0.11590612666655307	C	1.0	not sig	-1.6225681739242006	-0.5950081954453991	sig repressive	chr3	70048710.0	70048824.0
27	0.030637421808493548	0.2220106281400737	0.07849261032666552	G	1.0	not sig	-1.6225681739242006	-0.5950081954453991	sig repressive	chr3	70048710.0	70048824.0
28	0.030637421808493548	0.2220106281400737	0.07849261032666552	G	1.0	not sig	-1.6225681739242006	-0.5950081954453991	sig repressive	chr3	70048710.0	70048824.0
29	0.030637421808493548	0.2220106281400737	0.07849261032666552	G	1.0	not sig	-1.6225681739242006	-0.5950081954453991	sig repressive	chr3	70048710.0	70048824.0
30	0.18758967753276123	0.2572159624551151	0.09093957564071814	T	1.0	not sig	-1.6225681739242006	-0.5950081954453991	sig repressive	chr3	70048710.0	70048824.0
31	0.20033114039863867	0.1654917455519745	0.05851016775509991	C	1.0	not sig	-1.6225681739242006	-0.5950081954453991	sig repressive	chr3	70048710.0	70048824.0
32	0.20033114039863867	0.1654917455519745	0.05851016775509991	C	1.0	not sig	-1.6225681739242006	-0.5950081954453991	sig repressive	chr3	70048710.0	70048824.0
33	0.20033114039863867	0.1654917455519745	0.05851016775509991	C	1.0	not sig	-1.6225681739242006	-0.5950081954453991	sig repressive	chr3	70048710.0	70048824.0
34	0.15885069441035818	0.20102384417213406	0.07107266169715191	T	1.0	not sig	-1.6225681739242006	-0.5950081954453991	sig repressive	chr3	70048710.0	70048824.0
35	-0.17466864197352408	0.2939877023750355	0.10394034896742005	G	1.0	not sig	-1.6225681739242006	-0.5950081954453991	sig repressive	chr3	70048710.0	70048824.0
36	-0.17466864197352408	0.2939877023750355	0.10394034896742005	G	1.0	not sig	-1.6225681739242006	-0.5950081954453991	sig repressive	chr3	70048710.0	70048824.0
37	0.18594271479670718	0.17659848142945853	0.06243699188300835	C	1.0	not sig	-1.6225681739242006	-0.5950081954453991	sig repressive	chr3	70048710.0	70048824.0
38	0.1701165138629082	0.18172856543857796	0.06425075047846086	T	1.0	not sig	-1.6225681739242006	-0.5950081954453991	sig repressive	chr3	70048710.0	70048824.0
39	0.004558890070669591	0.21875758501015002	0.07734248589833485	C	1.0	not sig	-1.6225681739242006	-0.5950081954453991	sig repressive	chr3	70048710.0	70048824.0
40	0.17869275789844472	0.16440221603490773	0.0581249609001895	G	1.0	not sig	-1.6225681739242006	-0.5950081954453991	sig repressive	chr3	70048710.0	70048824.0
41	0.17869275789844472	0.16440221603490773	0.0581249609001895	G	1.0	not sig	-1.6225681739242006	-0.5950081954453991	sig repressive	chr3	70048710.0	70048824.0
42	0.11077695127307233	0.2697337149231832	0.09536526946841094	C	1.0	not sig	-1.6225681739242006	-0.5950081954453991	sig repressive	chr3	70048710.0	70048824.0
43	0.16360152849599194	0.21184773159025536	0.07489948379322857	T	1.0	not sig	-1.6225681739242006	-0.5950081954453991	sig repressive	chr3	70048710.0	70048824.0
44	-0.004974324164630728	0.2707405710207289	0.09572124685553773	C	1.0	not sig	-1.6225681739242006	-0.5950081954453991	sig repressive	chr3	70048710.0	70048824.0
45	0.4932513386332277	0.21482719024629085	0.0759528815032024	T	0.7272356735390918	not sig	-1.6225681739242006	-0.5950081954453991	sig repressive	chr3	70048710.0	70048824.0
46	0.22023563401505317	0.19553381794272004	0.06913164430929658	A	1.0	not sig	-1.6225681739242006	-0.5950081954453991	sig repressive	chr3	70048710.0	70048824.0
47	0.036244572312956164	0.1583119873231683	0.05597173988966553	C	1.0	not sig	-1.6225681739242006	-0.5950081954453991	sig repressive	chr3	70048710.0	70048824.0
48	0.036244572312956164	0.1583119873231683	0.05597173988966553	C	1.0	not sig	-1.6225681739242006	-0.5950081954453991	sig repressive	chr3	70048710.0	70048824.0
49	0.036244572312956164	0.1583119873231683	0.05597173988966553	C	1.0	not sig	-1.6225681739242006	-0.5950081954453991	sig repressive	chr3	70048710.0	70048824.0
50	0.036244572312956164	0.1583119873231683	0.05597173988966553	C	1.0	not sig	-1.6225681739242006	-0.5950081954453991	sig repressive	chr3	70048710.0	70048824.0
51	0.036244572312956164	0.1583119873231683	0.05597173988966553	C	1.0	not sig	-1.6225681739242006	-0.5950081954453991	sig repressive	chr3	70048710.0	70048824.0
52	0.15294958952970278	0.26337203289528455	0.09311607521757108	A	1.0	not sig	-1.6225681739242006	-0.5950081954453991	sig repressive	chr3	70048710.0	70048824.0
53	0.3497487977029134	0.23197255673849304	0.08201468395948479	T	1.0	not sig	-1.6225681739242006	-0.5950081954453991	sig repressive	chr3	70048710.0	70048824.0
54	0.21846066459772862	0.1713165374107353	0.06056954266626489	G	1.0	not sig	-1.6225681739242006	-0.5950081954453991	sig repressive	chr3	70048710.0	70048824.0
55	0.21846066459772862	0.1713165374107353	0.06056954266626489	G	1.0	not sig	-1.6225681739242006	-0.5950081954453991	sig repressive	chr3	70048710.0	70048824.0
56	0.2338165351633313	0.2004346315784008	0.07086434358685725	A	1.0	not sig	-1.6225681739242006	-0.5950081954453991	sig repressive	chr3	70048710.0	70048824.0
57	0.2513563306801423	0.3638337242268309	0.1286346468125742	T	1.0	not sig	-1.6225681739242006	-0.5950081954453991	sig repressive	chr3	70048710.0	70048824.0
58	0.5100355615429373	0.25415435771195005	0.08985713490311568	C	0.045120682058764544	sig	-1.6225681739242006	-0.5950081954453991	sig repressive	chr3	70048710.0	70048824.0
59	0.4229725114584354	0.1835916885725467	0.06490946397956827	T	0.0647669354473705	not sig	-1.6225681739242006	-0.5950081954453991	sig repressive	chr3	70048710.0	70048824.0
60	0.08119184297052762	0.15104139961751684	0.05340119895472668	A	1.0	not sig	-1.6225681739242006	-0.5950081954453991	sig repressive	chr3	70048710.0	70048824.0
61	0.08439588050876029	0.16403567580749745	0.05799536935999977	G	1.0	not sig	-1.6225681739242006	-0.5950081954453991	sig repressive	chr3	70048710.0	70048824.0
62	0.08439588050876029	0.16403567580749745	0.05799536935999977	G	1.0	not sig	-1.6225681739242006	-0.5950081954453991	sig repressive	chr3	70048710.0	70048824.0
63	0.2475907304255618	0.2446822515371227	0.086508239648946	T	1.0	not sig	-1.6225681739242006	-0.5950081954453991	sig repressive	chr3	70048710.0	70048824.0
64	-0.04989058280131731	0.20611287589184238	0.0728719061164915	G	1.0	not sig	-1.6225681739242006	-0.5950081954453991	sig repressive	chr3	70048710.0	70048824.0
65	0.09434408569038907	0.19585062647637136	0.06924365304053788	A	1.0	not sig	-1.6225681739242006	-0.5950081954453991	sig repressive	chr3	70048710.0	70048824.0
66	0.22891110541888363	0.23686090395598466	0.08374297569262615	G	1.0	not sig	-1.6225681739242006	-0.5950081954453991	sig repressive	chr3	70048710.0	70048824.0
67	0.22891110541888363	0.23686090395598466	0.08374297569262615	G	1.0	not sig	-1.6225681739242006	-0.5950081954453991	sig repressive	chr3	70048710.0	70048824.0
68	0.16603973819661866	0.19476496196014867	0.06885981266978054	A	1.0	not sig	-1.6225681739242006	-0.5950081954453991	sig repressive	chr3	70048710.0	70048824.0
69	0.21843551463943153	0.2864950660572879	0.10129130199279808	C	1.0	not sig	-1.6225681739242006	-0.5950081954453991	sig repressive	chr3	70048710.0	70048824.0
70	-0.08344664154006229	0.21491108441155687	0.07598254256978319	A	1.0	not sig	-1.6225681739242006	-0.5950081954453991	sig repressive	chr3	70048710.0	70048824.0
71	0.17093838295288027	0.22485722783352308	0.07949903529994633	G	1.0	not sig	-1.6225681739242006	-0.5950081954453991	sig repressive	chr3	70048710.0	70048824.0
72	0.17093838295288027	0.22485722783352308	0.07949903529994633	G	1.0	not sig	-1.6225681739242006	-0.5950081954453991	sig repressive	chr3	70048710.0	70048824.0
73	0.06423036609959776	0.16353445745315032	0.05781816191139276	C	1.0	not sig	-1.6225681739242006	-0.5950081954453991	sig repressive	chr3	70048710.0	70048824.0
74	0.024959525805044402	0.16911821315019138	0.05979231767032613	G	1.0	not sig	-1.6225681739242006	-0.5950081954453991	sig repressive	chr3	70048710.0	70048824.0
75	0.04025514431304636	0.2285983723189241	0.08082172961745919	C	1.0	not sig	-1.6225681739242006	-0.5950081954453991	sig repressive	chr3	70048710.0	70048824.0
76	0.17640096262897179	0.291469359211058	0.1030499802031184	T	1.0	not sig	-1.6225681739242006	-0.5950081954453991	sig repressive	chr3	70048710.0	70048824.0
77	0.29033041306514673	0.16307318315411923	0.05765507681897678	C	1.0	not sig	-1.6225681739242006	-0.5950081954453991	sig repressive	chr3	70048710.0	70048824.0
78	0.29033041306514673	0.16307318315411923	0.05765507681897678	C	1.0	not sig	-1.6225681739242006	-0.5950081954453991	sig repressive	chr3	70048710.0	70048824.0
79	0.33797179108054587	0.2868290507932563	0.1014093834286061	T	1.0	not sig	-1.6225681739242006	-0.5950081954453991	sig repressive	chr3	70048710.0	70048824.0
80	0.23633606094195236	0.1950417202404237	0.06895766149814656	G	1.0	not sig	-1.6225681739242006	-0.5950081954453991	sig repressive	chr3	70048710.0	70048824.0
81	-0.16422103818235764	0.291535173889858	0.10307324920595895	C	1.0	not sig	-1.6225681739242006	-0.5950081954453991	sig repressive	chr3	70048710.0	70048824.0
82	0.3871330543444487	0.4001771807249727	0.14148399908337136	T	0.01002095995476488	sig	-1.6225681739242006	-0.5950081954453991	sig repressive	chr3	70048710.0	70048824.0
83	0.3871330543444487	0.4001771807249727	0.14148399908337136	T	0.01002095995476488	sig	-1.6225681739242006	-0.5950081954453991	sig repressive	chr3	70048710.0	70048824.0
84	0.3871330543444487	0.4001771807249727	0.14148399908337136	T	0.01002095995476488	sig	-1.6225681739242006	-0.5950081954453991	sig repressive	chr3	70048710.0	70048824.0
85	0.9725530217261258	0.1829649448439308	0.06468787660928306	C	2.0084051330256006e-15	sig	-1.6225681739242006	-0.5950081954453991	sig repressive	chr3	70048710.0	70048824.0
86	0.9725530217261258	0.1829649448439308	0.06468787660928306	C	2.0084051330256006e-15	sig	-1.6225681739242006	-0.5950081954453991	sig repressive	chr3	70048710.0	70048824.0
87	0.9725530217261258	0.1829649448439308	0.06468787660928306	C	2.0084051330256006e-15	sig	-1.6225681739242006	-0.5950081954453991	sig repressive	chr3	70048710.0	70048824.0
88	0.7798936831299028	0.210401942109266	0.07438832002014069	G	5.652008662390619e-12	sig	-1.6225681739242006	-0.5950081954453991	sig repressive	chr3	70048710.0	70048824.0
89	-0.06509953712663902	0.25592777046891824	0.09048413099626315	C	1.0	not sig	-1.6225681739242006	-0.5950081954453991	sig repressive	chr3	70048710.0	70048824.0
90	-0.06509953712663902	0.25592777046891824	0.09048413099626315	C	1.0	not sig	-1.6225681739242006	-0.5950081954453991	sig repressive	chr3	70048710.0	70048824.0
91	-0.06509953712663902	0.25592777046891824	0.09048413099626315	C	1.0	not sig	-1.6225681739242006	-0.5950081954453991	sig repressive	chr3	70048710.0	70048824.0
92	0.30413228636768064	0.22019722815133408	0.07785147661214482	A	1.0	not sig	-1.6225681739242006	-0.5950081954453991	sig repressive	chr3	70048710.0	70048824.0
93	0.30413228636768064	0.22019722815133408	0.07785147661214482	A	1.0	not sig	-1.6225681739242006	-0.5950081954453991	sig repressive	chr3	70048710.0	70048824.0
94	0.30413228636768064	0.22019722815133408	0.07785147661214482	A	1.0	not sig	-1.6225681739242006	-0.5950081954453991	sig repressive	chr3	70048710.0	70048824.0
95	0.23650060039377457	0.3506935418200585	0.12398889076964573	T	1.0	not sig	-1.6225681739242006	-0.5950081954453991	sig repressive	chr3	70048710.0	70048824.0
96	0.21041798861867592	0.1974293391563548	0.06980181226131862	G	1.0	not sig	-1.6225681739242006	-0.5950081954453991	sig repressive	chr3	70048710.0	70048824.0
97	0.1748283307002279	0.29114560346512897	0.10293551526142114	T	1.0	not sig	-1.6225681739242006	-0.5950081954453991	sig repressive	chr3	70048710.0	70048824.0
98	0.1748283307002279	0.29114560346512897	0.10293551526142114	T	1.0	not sig	-1.6225681739242006	-0.5950081954453991	sig repressive	chr3	70048710.0	70048824.0
99	0.3079684195316994	0.18402251273116477	0.06506178332159719	G	1.0	not sig	-1.6225681739242006	-0.5950081954453991	sig repressive	chr3	70048710.0	70048824.0
100	0.29990742677305526	0.22397698989201978	0.07918782419119899	T	1.0	not sig	-1.6225681739242006	-0.5950081954453991	sig repressive	chr3	70048710.0	70048824.0
101	0.24606705290084968	0.37848948000127436	0.1338162389583356	A	1.0	not sig	-1.6225681739242006	-0.5950081954453991	sig repressive	chr3	70048710.0	70048824.0
102	-0.01300086100496517	0.25456806468858767	0.09000340240741801	T	1.0	not sig	-1.6225681739242006	-0.5950081954453991	sig repressive	chr3	70048710.0	70048824.0
103	-0.01300086100496517	0.25456806468858767	0.09000340240741801	T	1.0	not sig	-1.6225681739242006	-0.5950081954453991	sig repressive	chr3	70048710.0	70048824.0
104	-0.01300086100496517	0.25456806468858767	0.09000340240741801	T	1.0	not sig	-1.6225681739242006	-0.5950081954453991	sig repressive	chr3	70048710.0	70048824.0
